# ChronoClone links temporal clonal behavior to lineage output and mutation responses

**DOI:** 10.64898/2026.11.24.768931

**Authors:** Hiromitsu Harimoto, Weizhong Zheng, Berthold Göttgens, Melania Barile, Nicola K. Wilson

## Abstract

Distinct stem cell clones can yield similar lineage outputs via different developmental trajectories or dynamics and respond differently to perturbation. Here, we introduce ChronoClone, an unsupervised method that groups single-cell clones by time-resolved cell-state composition into metaclones. Benchmarked against simulated ground-truth scenarios, ChronoClone demonstrates high noise tolerance compared to existing methods. Applied to an adult mouse hematopoietic lineage-tracing dataset, ChronoClone showed that clones producing the same lineage mature at different speeds, a difference the original study did not examine. Furthermore, using WT metaclones as a baseline reference for Dnmt3a- and Npm1c-mutant sister-clones, ChronoClone uncovered hidden, clone-specific mutation responses including slowed maturation and lineage composition shifts. By connecting temporal dynamics, perturbation responses, and ancestral molecular states, ChronoClone adds temporal cell-state dynamics into clonal analysis.

**Highlights:**

- ChronoClone classifies stem cell clones by their time-resolved cell-state composition
- Baseline metaclones reveal hidden, clone-specific perturbation dynamics
- Clonal dynamics guide retrospective comparisons of early progenitors’ gene programs
- ChronoClone operates independently of gene expression data, enabling broad application across diverse single-cell technologies and tissues.

**In brief:** Harimoto et al. introduce ChronoClone to organize clonal output by temporal behavior. ChronoClone groups clones with similar temporal and cell-state behaviors into metaclones. The metaclones serve as a reference for examining perturbation responses and enable retrospective comparisons of early progenitor molecular programs. Additionally, ChronoClone is applicable to any longitudinal lineage-tracing data.
