## Supplemental Table 1 for "ChronoClone links temporal clonal behavior to lineage output and mutation responses": contents.csv

file	description	unit_of_observation	data_rows	columns	sha256
data/generating_programs.csv	Generating program identifiers and number of simulated clones.	One generating program	12	3	2df7525ea7c429591c5758eb966b56e19070d7d28b43d3668221205842e7bfb9
data/simulation_design.csv	Configuration used by the approved benchmark.	One configuration setting	20	3	07b196e02053b111ba5860dbdf78cb53a4158e7f6e88f3b6882085d7bd193399
data/primary_recovery.csv	Full eligible-cohort ARI and selected group number over all noise combinations for all four methods.	Method by Gaussian level by redistribution level	10404	12	a29ba114e4797f08207eae07fd4d4994d56b999143b063402adcc1c3fe922fbf
data/single_noise_slices.csv	Exact source values underlying the one-dimensional recovery and group-number plots.	Method by nonzero noise level, with baseline included once	404	13	6d1b5d670184981f2474305cc903d3f6a8d226f8bd067e36bb3396188d8ec81d
data/all_primary_metrics.csv	Complete primary aggregate fields, including NMI, matching-based F1, selected parameters and runtime. Provided in the accompanying CSV archive.	Method by noise combination	10404	52	80881acc44223326b539b6ac50d1d6fd7ec6fa617830aaa6e337e09d4296aaee
data/eligibility.csv	Eligibility under each realized noise combination; missing cells are not silently replaced with observed zeros.	Noise combination	2601	9	2612d61b6d36645bfea73d09f1a9706e0c9e72ec7a46aa1b31e8f7f9d4a34f82
data/eligibility_full.csv	Complete recorded eligibility and distortion summaries in the CSV archive.	Noise combination	2601	70	a79915e55e77576333c9113517e1a84a00e5f4313ec509f71da7168af2d33d7b
data/postfit_retention.csv	Post-fit ChronoClone retention and abstention sensitivity. Not the primary manuscript recovery estimator.	Noise combination	2601	86	9532c62ea474bcc87d8cd6eaf0eb16a22dfd81b3c004fdcbe9b7f8039ae0a86e
data/shared_subset_sensitivity.csv	Each method evaluated on the same ChronoClone-retained subset; selection can change the cohort. Full CSV sensitivity only.	Method by noise combination	10404	46	87b7fdedb46afd25104905cec56fb92f374f2f50fcc963ebd0d8a8125372aa0f
