## Supplemental Table 1 for "ChronoClone links temporal clonal behavior to lineage output and mutation responses": generating_programs.csv

truth_metaclone	n_clones	description
MC01	15	baseline differentiation program
MC02	30	altered initial-condition program
MC03	50	seed-300 low-mast program
MC04	40	seed-400 program
MC05	72	seed-500 program
MC06	56	seed-600 program
MC07	88	seed-700 program
MC08	20	seed-800 monocyte-biased program
MC09	37	seed-900 intermediate-time decline program
MC10	53	seed-900 slowed program
MC11	26	seed-1100 differentiation-block program
MC12	30	seed-1200 HSC-lock program
