## Supplemental Table 1 for "ChronoClone links temporal clonal behavior to lineage output and mutation responses": simulation_design.csv

setting	value	definition
Model	Deterministic compartment ODE	Proliferation, differentiation and loss
Sampling labels	t1, t2, t3, t4	Four observations; initial observation unchanged
Compartments	13	Uniform reassignment is over 13 states
Generating programs	12	Fixed generating labels
Simulated clones	517	All generating programs combined
Repeats per noise pair	100	Independent repeat indices from the recorded seed scheme
Noise grid	0% to 100% in 2 percentage-point increments	51 by 51 combinations
Master seed	20260729	Fixed production configuration
Initial eligibility	HSC or HSPC at t1	Allowed simulated starting states
Minimum persistence	2	Observed time points
Minimum total count	3	Eligibility threshold
Gaussian count variation	round(max(0, count + Normal(0, gaussian_fraction * count)))	Applied at t2–t4; structural-zero standard deviation is zero
State redistribution	Independent uniform reassignment over 13 states	Applied after count variation at t2–t4; clone-time totals preserved
ChronoClone neighbours	15	Fixed benchmark setting
ChronoClone resolution grid	1.1 to 4.0 in increments of 0.1	Consensus over the configured resolution sweep
ChronoClone distance thresholds	0.01 to 0.90 in increments of 0.01	Partition selected by the recorded silhouette criterion
CLADES preprocessing	10 neighbours; up to 50 PCs; resolution 0.25	Preprocessing partition, not the full CLADES kinetic model
K-means and Ward candidate groups	2 to 20	Silhouette-based selection; no access to generating labels
K-means initializations	20	Per candidate group number
Post-fit sensitivity cutoff	-0.1	Silhouette >= cutoff; no refit and no minimum group-size filter
