## Supplemental Table 2 for "ChronoClone links temporal clonal behavior to lineage output and mutation responses": columns.csv

file	field	label	definition	type
data/Metaclone_registry.csv	metaclone	Metaclone	Dataset-specific integer metaclone identifier; not matched to Singh identifiers.	integer
data/Metaclone_registry.csv	output_class	Output class	Broad lineage-output class of the metaclone; not a statistical testing family.	text
data/Metaclone_registry.csv	n_all_assigned_clones	Assigned clones	Distinct LARRY clones assigned to this metaclone across the registered experiment.	integer
data/Metaclone_registry.csv	n_day2_hspc_clones	Day-2 HSPC clones	Distinct LARRY clones with at least one observed Day-2 HSPC in this metaclone.	integer
data/Metaclone_registry.csv	n_day2_hspc_cells	Day-2 HSPC cells	Observed Day-2 HSPCs in this metaclone; the two source starting-state annotations are pooled.	integer
data/Metaclone_registry.csv	n_linked_clones_at_both_day4_and_day6	Linked clones at Days 4 and 6	Day-2 HSPC-linked LARRY clones with at least one observed descendant at each of Days 4 and 6.	integer
data/Metaclone_registry.csv	n_all_observed_clones_day2	Day-2 observed clones	Distinct LARRY clones with one or more observed cells at Day 2 in this metaclone.	integer
data/Metaclone_registry.csv	n_linked_observed_clones_day2	Day-2 linked clones	Day-2 HSPC-linked clones with one or more observed descendants at Day 2.	integer
data/Metaclone_registry.csv	n_linked_observed_cells_day2	Day-2 linked cells	Observed Day-2 cells belonging to the fixed Day-2 HSPC-linked clone cohort.	integer
data/Metaclone_registry.csv	fraction_day2_clones_recovered_day2	Day-2 observed fraction	Fraction of the fixed Day-2 HSPC-linked clone cohort recovered at this snapshot; not survival.	number
data/Metaclone_registry.csv	n_all_observed_clones_day4	Day-4 observed clones	Distinct LARRY clones with one or more observed cells at Day 4 in this metaclone.	integer
data/Metaclone_registry.csv	n_linked_observed_clones_day4	Day-4 linked clones	Day-2 HSPC-linked clones with one or more observed descendants at Day 4.	integer
data/Metaclone_registry.csv	n_linked_observed_cells_day4	Day-4 linked cells	Observed Day-4 cells belonging to the fixed Day-2 HSPC-linked clone cohort.	integer
data/Metaclone_registry.csv	fraction_day2_clones_recovered_day4	Day-4 observed fraction	Fraction of the fixed Day-2 HSPC-linked clone cohort recovered at this snapshot; not survival.	number
data/Metaclone_registry.csv	n_all_observed_clones_day6	Day-6 observed clones	Distinct LARRY clones with one or more observed cells at Day 6 in this metaclone.	integer
data/Metaclone_registry.csv	n_linked_observed_clones_day6	Day-6 linked clones	Day-2 HSPC-linked clones with one or more observed descendants at Day 6.	integer
data/Metaclone_registry.csv	n_linked_observed_cells_day6	Day-6 linked cells	Observed Day-6 cells belonging to the fixed Day-2 HSPC-linked clone cohort.	integer
data/Metaclone_registry.csv	fraction_day2_clones_recovered_day6	Day-6 observed fraction	Fraction of the fixed Day-2 HSPC-linked clone cohort recovered at this snapshot; not survival.	number
data/Snapshot_support.csv	metaclone	Metaclone	Dataset-specific integer metaclone identifier; not matched to Singh identifiers.	integer
data/Snapshot_support.csv	day	Sampling day	Observed sampling day in the Weinreb culture experiment.	integer
data/Snapshot_support.csv	n_cells	Observed cells	Number of sampled cells in the stated cohort and record.	integer
data/Snapshot_support.csv	n_clones	Observed clones	Number of distinct observed LARRY clones in the stated cohort and record.	integer
data/Snapshot_support.csv	output_class	Output class	Broad lineage-output class of the metaclone; not a statistical testing family.	text
data/Clone_day_registry.csv	clone_id	Clone ID	LARRY barcode-defined clone identifier.	text
data/Clone_day_registry.csv	day	Sampling day	Observed sampling day in the Weinreb culture experiment.	integer
data/Clone_day_registry.csv	n_cells	Observed cells	Number of sampled cells in the stated cohort and record.	integer
data/Clone_day_registry.csv	metaclone	Metaclone	Dataset-specific integer metaclone identifier; not matched to Singh identifiers.	integer
data/Clone_day_registry.csv	output_class	Output class	Broad lineage-output class of the metaclone; not a statistical testing family.	text
data/Clone_day_registry.csv	day2_hspc_cells	Day-2 HSPCs	Number of observed Day-2 HSPCs belonging to the clone.	integer
data/Clone_day_registry.csv	day2_hspc_linked	Linked to Day-2 HSPCs	True when the clone has an observed Day-2 HSPC.	number
data/Clone_day_registry.csv	observed	Observed at snapshot	True when at least one cell from the clone was sampled at the indicated day.	number
data/Clone_day_registry.csv	observed_day4_and_day6	Observed at Days 4 and 6	Barcode recovered at both later snapshots; no survival inference.	number
data/Clone_day_registry.csv	missing_snapshot_semantics	Missing-snapshot interpretation	Source description distinguishing no recovered cells from biological zero.	text
data/Clone_day_registry.csv	observed_libraries	Observed sequencing libraries	Source sequencing-library identifiers for the clone and day; blank if not observed.	text
data/Clone_trajectory_coordinates.csv	point_order	Point order	Preserved draw order from the existing saved clone embedding.	integer
data/Clone_trajectory_coordinates.csv	clone_id	Clone ID	LARRY barcode-defined clone identifier.	text
data/Clone_trajectory_coordinates.csv	UMAP1	Clone UMAP 1	First coordinate of the locked retrospective clone-trajectory embedding; no refitting.	number
data/Clone_trajectory_coordinates.csv	UMAP2	Clone UMAP 2	Second coordinate of the locked retrospective clone-trajectory embedding; no refitting.	number
data/Clone_trajectory_coordinates.csv	metaclone	Metaclone	Dataset-specific integer metaclone identifier; not matched to Singh identifiers.	integer
data/Clone_trajectory_coordinates.csv	point_color	Metaclone display color	Preserved color of the clone point in the source panel.	text
data/Multilineage_composition.csv	metaclone	Metaclone	Dataset-specific integer metaclone identifier; not matched to Singh identifiers.	integer
data/Multilineage_composition.csv	day	Sampling day	Observed sampling day in the Weinreb culture experiment.	integer
data/Multilineage_composition.csv	HSPCs	HSPCs	Hematopoietic stem and progenitor cells. Clone-balanced cell-state fraction at the indicated snapshot; mean of within-clone proportions.	number
data/Multilineage_composition.csv	Prog 3	Prog 3	CLADES progenitor state 3. Clone-balanced cell-state fraction at the indicated snapshot; mean of within-clone proportions.	number
data/Multilineage_composition.csv	Prog 4	Prog 4	CLADES progenitor state 4. Clone-balanced cell-state fraction at the indicated snapshot; mean of within-clone proportions.	number
data/Multilineage_composition.csv	Baso/Mk/Ery/Mast prog	Baso/Mk/Ery/Mast prog	Basophil/megakaryocyte/erythroid/mast-associated progenitor. Clone-balanced cell-state fraction at the indicated snapshot; mean of within-clone proportions.	number
data/Multilineage_composition.csv	Ly/pDC prog	Ly/pDC prog	Lymphoid/plasmacytoid-dendritic-cell-associated progenitor. Clone-balanced cell-state fraction at the indicated snapshot; mean of within-clone proportions.	number
data/Multilineage_composition.csv	DC/Mono prog	DC/Mono prog	Dendritic-cell/monocyte-associated progenitor. Clone-balanced cell-state fraction at the indicated snapshot; mean of within-clone proportions.	number
data/Multilineage_composition.csv	Mk/Ery prog	Mk/Ery prog	Megakaryocyte/erythroid-associated progenitor. Clone-balanced cell-state fraction at the indicated snapshot; mean of within-clone proportions.	number
data/Multilineage_composition.csv	Baso/Eos prog	Baso/Eos prog	Basophil/eosinophil-associated progenitor. Clone-balanced cell-state fraction at the indicated snapshot; mean of within-clone proportions.	number
data/Multilineage_composition.csv	Early Neu prog	Early Neu prog	Early neutrophil progenitor. Clone-balanced cell-state fraction at the indicated snapshot; mean of within-clone proportions.	number
data/Multilineage_composition.csv	Neu prog	Neu prog	Neutrophil progenitor. Clone-balanced cell-state fraction at the indicated snapshot; mean of within-clone proportions.	number
data/Multilineage_composition.csv	Mono prog	Mono prog	Monocyte progenitor. Clone-balanced cell-state fraction at the indicated snapshot; mean of within-clone proportions.	number
data/Multilineage_composition.csv	Baso	Baso	Basophil. Clone-balanced cell-state fraction at the indicated snapshot; mean of within-clone proportions.	number
data/Multilineage_composition.csv	DC	DC	Dendritic cell. Clone-balanced cell-state fraction at the indicated snapshot; mean of within-clone proportions.	number
data/Multilineage_composition.csv	Eos	Eos	Eosinophil. Clone-balanced cell-state fraction at the indicated snapshot; mean of within-clone proportions.	number
data/Multilineage_composition.csv	Ery	Ery	Erythroid. Clone-balanced cell-state fraction at the indicated snapshot; mean of within-clone proportions.	number
data/Multilineage_composition.csv	Ly	Ly	Lymphoid. Clone-balanced cell-state fraction at the indicated snapshot; mean of within-clone proportions.	number
data/Multilineage_composition.csv	Mast	Mast	Mast cell. Clone-balanced cell-state fraction at the indicated snapshot; mean of within-clone proportions.	number
data/Multilineage_composition.csv	Mk	Mk	Megakaryocyte. Clone-balanced cell-state fraction at the indicated snapshot; mean of within-clone proportions.	number
data/Multilineage_composition.csv	Mono	Mono	Monocyte. Clone-balanced cell-state fraction at the indicated snapshot; mean of within-clone proportions.	number
data/Multilineage_composition.csv	Neu	Neu	Neutrophil. Clone-balanced cell-state fraction at the indicated snapshot; mean of within-clone proportions.	number
data/Differentiated_output.csv	cohort	Cohort	Exact source cohort; definitions are supplied in the workbook notes.	text
data/Differentiated_output.csv	metaclone	Metaclone	Dataset-specific integer metaclone identifier; not matched to Singh identifiers.	integer
data/Differentiated_output.csv	time_scope	Time scope	all_sampling_days pools differentiated cells across Days 2, 4 and 6; day-specific scopes are separate.	text
data/Differentiated_output.csv	state	Cell category	Category under the stated annotation and denominator.	text
data/Differentiated_output.csv	n_state_cells	Cells in category	Sampled cells in the specified state under the stated scope.	integer
data/Differentiated_output.csv	n_differentiated_cells	Differentiated-cell denominator	Cells assigned to the mapped differentiated output classes; broad undifferentiated compartment excluded.	integer
data/Differentiated_output.csv	n_all_cells	All observed cells	All sampled cells in the stated cohort/metaclone/time scope, before differentiated-output restriction.	integer
data/Differentiated_output.csv	n_observed_clones	Observed clones	Clones with at least one sampled cell at the stated scope.	integer
data/Differentiated_output.csv	n_differentiated_informative_clones	Clones with differentiated cells	Clones contributing at least one mapped differentiated cell.	integer
data/Differentiated_output.csv	pooled_differentiated_fraction	Differentiated-output fraction	Category cell count divided by all mapped differentiated cells; not clone-balanced and not complete endpoint composition.	number
data/Differentiated_output.csv	differentiated_fraction_of_all_cells	Differentiated fraction of all cells	Mapped differentiated cells divided by all observed cells at the stated scope.	number
data/Differentiated_output.csv	denominator	Denominator definition	Exact source denominator for differentiated output.	text
data/Cell_state_key.csv	display_order	Display order	Reader-facing order, from HSPCs and early progenitors to differentiated categories.	integer
data/Cell_state_key.csv	cell_state	Cell state	Reader-facing CLADES-derived state label; source starting-state labels are pooled as HSPCs.	text
data/Cell_state_key.csv	stage	Display grouping	Qualitative grouping used for display order; not an inferred trajectory.	text
data/Cell_state_key.csv	color	Display color	Hexadecimal color used for the cell-state label.	text
data/Pseudotime_tests.csv	context	Comparison context	Declared output-class or multilineage-branch omnibus comparison.	text
data/Pseudotime_tests.csv	branch	Compatible branch	Overlapping Palantir branch-compatibility mask; not an exclusive committed fate.	text
data/Pseudotime_tests.csv	day	Sampling day	Observed sampling day in the Weinreb culture experiment.	integer
data/Pseudotime_tests.csv	metaclones_declared	Declared metaclones	Complete metaclone membership of the intended test; includes groups below support.	text
data/Pseudotime_tests.csv	metaclones_tested	Tested metaclones	Metaclones meeting the minimum of three informative clones.	text
data/Pseudotime_tests.csv	metaclones_below_support	Excluded from test only	Displayed metaclones below the three-informative-clone minimum.	text
data/Pseudotime_tests.csv	n_clones_by_metaclone	Informative clone counts	Exact source JSON mapping from metaclone identifier to informative-clone count.	text
data/Pseudotime_tests.csv	estimable	Estimable	Source indicator that the omnibus comparison can be calculated.	number
data/Pseudotime_tests.csv	kruskal_H	Kruskal–Wallis H	Existing omnibus Kruskal–Wallis statistic on within-clone medians.	number
data/Pseudotime_tests.csv	p_value	P value	Unadjusted omnibus P value copied from the existing analysis.	number
data/Pseudotime_tests.csv	q_value	BH q value	BH-adjusted P value across the complete declared twelve-test family.	number
data/Pseudotime_tests.csv	symbol	Figure symbol	Original display symbol: double asterisk for q < 0.05; single for 0.05 ≤ q < 0.10.	text
data/Pseudotime_tests.csv	test_family	Testing family	Declared multiplicity family; preserved from the current executed source.	text
data/Pseudotime_tests.csv	interpretation	Interpretation	Conditional omnibus comparison, not evidence for every pairwise difference.	text
data/Pseudotime_test_support.csv	context	Comparison context	Declared output-class or multilineage-branch omnibus comparison.	text
data/Pseudotime_test_support.csv	branch	Compatible branch	Overlapping Palantir branch-compatibility mask; not an exclusive committed fate.	text
data/Pseudotime_test_support.csv	day	Sampling day	Observed sampling day in the Weinreb culture experiment.	integer
data/Pseudotime_test_support.csv	metaclone	Metaclone	Dataset-specific integer metaclone identifier; not matched to Singh identifiers.	integer
data/Pseudotime_test_support.csv	informative_clones	Informative clones	Clones with finite median pseudotime in the specified branch and snapshot.	integer
data/Pseudotime_test_support.csv	included_in_test	Included in test	True if informative-clone support meets the existing minimum.	number
data/Pseudotime_test_support.csv	minimum_informative_clones	Minimum clone support	Existing threshold for including a metaclone in the omnibus test.	integer
data/Clone_pseudotime.csv	metaclone	Metaclone	Dataset-specific integer metaclone identifier; not matched to Singh identifiers.	integer
data/Clone_pseudotime.csv	day	Sampling day	Observed sampling day in the Weinreb culture experiment.	integer
data/Clone_pseudotime.csv	clone_id	Clone ID	LARRY barcode-defined clone identifier.	text
data/Clone_pseudotime.csv	pseudotime	Clone-median pseudotime	Median global Palantir pseudotime among branch-compatible cells of a clone at that day.	number
data/Clone_pseudotime.csv	context	Comparison context	Declared output-class or multilineage-branch omnibus comparison.	text
data/Clone_pseudotime.csv	branch	Compatible branch	Overlapping Palantir branch-compatibility mask; not an exclusive committed fate.	text
data/Lineage_position_summary.csv	cohort	Cohort	Exact source cohort; definitions are supplied in the workbook notes.	text
data/Lineage_position_summary.csv	branch	Compatible branch	Overlapping Palantir branch-compatibility mask; not an exclusive committed fate.	text
data/Lineage_position_summary.csv	metaclone	Metaclone	Dataset-specific integer metaclone identifier; not matched to Singh identifiers.	integer
data/Lineage_position_summary.csv	day	Sampling day	Observed sampling day in the Weinreb culture experiment.	integer
data/Lineage_position_summary.csv	n_observed_clones	Observed clones	Clones with at least one sampled cell at the stated scope.	integer
data/Lineage_position_summary.csv	n_branch_informative_clones	Informative branch clones	Observed clones with finite pseudotime among compatible cells.	integer
data/Lineage_position_summary.csv	median_of_clone_medians	Median of clone medians	Median across informative clones of within-clone branch-compatible pseudotime medians.	number
data/Lineage_position_summary.csv	lower_quartile	Lower quartile	25th percentile across the within-clone pseudotime medians; not a confidence bound.	number
data/Lineage_position_summary.csv	upper_quartile	Upper quartile	75th percentile across the within-clone pseudotime medians; not a confidence bound.	number
data/Branch_occupancy.csv	cohort	Cohort	Exact source cohort; definitions are supplied in the workbook notes.	text
data/Branch_occupancy.csv	metaclone	Metaclone	Dataset-specific integer metaclone identifier; not matched to Singh identifiers.	integer
data/Branch_occupancy.csv	day	Sampling day	Observed sampling day in the Weinreb culture experiment.	integer
data/Branch_occupancy.csv	branch	Compatible branch	Overlapping Palantir branch-compatibility mask; not an exclusive committed fate.	text
data/Branch_occupancy.csv	n_observed_clones	Observed clones	Clones with at least one sampled cell at the stated scope.	integer
data/Branch_occupancy.csv	n_observed_cells	Observed cells	Sampled cells in the cohort/metaclone/day.	integer
data/Branch_occupancy.csv	n_branch_cells	Branch-compatible cells	Cells satisfying the named compatibility mask; branches may overlap.	integer
data/Branch_occupancy.csv	n_branch_informative_clones	Informative branch clones	Observed clones with finite pseudotime among compatible cells.	integer
data/Branch_occupancy.csv	clone_balanced_occupancy	Clone-balanced branch occupancy	Mean of each observed clone’s fraction of cells satisfying the branch mask.	number
data/Branch_occupancy.csv	median_of_clone_branch_medians	Median of clone medians	Median across informative clones of their branch-compatible pseudotime medians.	number
data/Branch_occupancy.csv	mean_of_clone_branch_medians	Mean of clone medians	Arithmetic mean across informative clones of their branch-compatible pseudotime medians.	number
data/Branch_occupancy.csv	pooled_cell_occupancy	Pooled-cell branch occupancy	Compatible cells divided by all observed cells; different estimator from clone-balanced occupancy.	number
data/Branch_occupancy_change.csv	cohort	Cohort	Exact source cohort; definitions are supplied in the workbook notes.	text
data/Branch_occupancy_change.csv	metaclone	Metaclone	Dataset-specific integer metaclone identifier; not matched to Singh identifiers.	integer
data/Branch_occupancy_change.csv	branch	Compatible branch	Overlapping Palantir branch-compatibility mask; not an exclusive committed fate.	text
data/Branch_occupancy_change.csv	day4_fraction	Day-4 branch occupancy	Clone-balanced fraction under the indicated cohort and branch.	number
data/Branch_occupancy_change.csv	day6_fraction	Day-6 branch occupancy	Clone-balanced fraction under the indicated cohort and branch.	number
data/Branch_occupancy_change.csv	day6_minus_day4_percentage_points	Day 6 minus Day 4 (percentage points)	Existing signed change in branch occupancy, in percentage points, not relative percent change.	number
data/Branch_occupancy_change.csv	n_day4_observed_clones	Day-4 observed clones	Distinct observed clones used as the denominator for mean branch occupancy at Day 4.	integer
data/Branch_occupancy_change.csv	n_day6_observed_clones	Day-6 observed clones	Distinct observed clones used as the denominator for mean branch occupancy at Day 6.	integer
data/Branch_occupancy_change.csv	n_day4_branch_cells	Day-4 branch-compatible cells	Observed cells satisfying the specified branch-compatibility mask at Day 4.	integer
data/Branch_occupancy_change.csv	n_day6_branch_cells	Day-6 branch-compatible cells	Observed cells satisfying the specified branch-compatibility mask at Day 6.	integer
data/Branch_occupancy_change.csv	n_day4_total_cells	Day-4 observed cells	All observed cells in the stated cohort and metaclone at Day 4, before branch restriction.	integer
data/Branch_occupancy_change.csv	n_day6_total_cells	Day-6 observed cells	All observed cells in the stated cohort and metaclone at Day 6, before branch restriction.	integer
data/Branch_pair_distances.csv	cohort	Cohort	Exact source cohort; definitions are supplied in the workbook notes.	text
data/Branch_pair_distances.csv	example	Comparison description	Source description of the selected metaclone pair.	text
data/Branch_pair_distances.csv	metaclone_a	Metaclone A	First metaclone in the stated comparison.	integer
data/Branch_pair_distances.csv	metaclone_b	Metaclone B	Second metaclone in the stated comparison.	integer
data/Branch_pair_distances.csv	estimator	Estimator	Defines clone-balanced versus pooled-cell branch occupancy coordinates.	text
data/Branch_pair_distances.csv	day4_distance	Day-4 distance	Existing Euclidean distance in the explicitly stated coordinate system.	number
data/Branch_pair_distances.csv	day6_distance	Day-6 distance	Existing Euclidean distance in the explicitly stated coordinate system.	number
data/Branch_pair_distances.csv	distance_change	Day 6 minus Day 4 distance	Signed difference of existing distances; positive is greater separation.	number
data/Branch_pair_distances.csv	observed_direction	Direction of change	Descriptive increase or decrease in distance; no inferential test.	text
data/Branch_pair_distances.csv	coordinate_system	Coordinate system	Exact coordinate definition; branch occupancies overlap and are not a composition simplex.	text
data/Cell_registry.csv	cell_id	Cell ID	Source cell identifier.	text
data/Cell_registry.csv	clone_id	Clone ID	LARRY barcode-defined clone identifier.	text
data/Cell_registry.csv	metaclone	Metaclone	Dataset-specific integer metaclone identifier; not matched to Singh identifiers.	integer
data/Cell_registry.csv	day	Sampling day	Observed sampling day in the Weinreb culture experiment.	integer
data/Cell_registry.csv	cell_state	Cell state	Reader-facing CLADES-derived state label; source starting-state labels are pooled as HSPCs.	text
data/Cell_registry.csv	library	Sequencing library	Original sequencing-library identifier.	text
data/Cell_registry.csv	cell_type_author	Author broad annotation	Original Weinreb broad annotation; Undifferentiated is broader than pooled HSPCs.	text
data/Cell_registry.csv	palantir_pseudotime	Global Palantir pseudotime	Inherited transcriptome-based developmental coordinate; not elapsed time or measured rate.	number
data/Cell_registry.csv	mask_Baso	Baso compatibility	Inherited overlapping branch-compatibility Boolean mask.	number
data/Cell_registry.csv	mask_Neu	Neu compatibility	Inherited overlapping branch-compatibility Boolean mask.	number
data/Cell_registry.csv	mask_Mono	Mono compatibility	Inherited overlapping branch-compatibility Boolean mask.	number
data/Cell_registry.csv	day2_hspc_linked	Linked to Day-2 HSPCs	True when the clone has an observed Day-2 HSPC.	number
data/Cell_registry.csv	output_class	Output class	Broad lineage-output class of the metaclone; not a statistical testing family.	text
data/Cell_registry.csv	differentiated_output_class	Mapped differentiated output	Original output-class mapping; undiff is excluded from differentiated-output denominators.	text
data/Clone_branch_measurements.csv	cohort	Cohort	Exact source cohort; definitions are supplied in the workbook notes.	text
data/Clone_branch_measurements.csv	metaclone	Metaclone	Dataset-specific integer metaclone identifier; not matched to Singh identifiers.	integer
data/Clone_branch_measurements.csv	clone_id	Clone ID	LARRY barcode-defined clone identifier.	text
data/Clone_branch_measurements.csv	day	Sampling day	Observed sampling day in the Weinreb culture experiment.	integer
data/Clone_branch_measurements.csv	branch	Compatible branch	Overlapping Palantir branch-compatibility mask; not an exclusive committed fate.	text
data/Clone_branch_measurements.csv	n_total_cells	Observed-cell denominator	All observed cells in the clone/day, or summed corresponding source group.	integer
data/Clone_branch_measurements.csv	n_branch_cells	Branch-compatible cells	Cells satisfying the named compatibility mask; branches may overlap.	integer
data/Clone_branch_measurements.csv	n_finite_branch_pseudotime	Finite branch pseudotimes	Compatible cells with nonmissing global Palantir pseudotime.	integer
data/Clone_branch_measurements.csv	branch_fraction	Within-clone branch fraction	Compatible cells divided by all observed cells in this clone/day.	number
data/Clone_branch_measurements.csv	branch_pseudotime_median	Clone-median pseudotime	Median global Palantir pseudotime among branch-compatible cells; blank when absent.	number
data/Clone_branch_measurements.csv	day2_hspc_cells	Day-2 HSPCs	Number of observed Day-2 HSPCs belonging to the clone.	integer
data/Full_composition_pooled.csv	cohort	Cohort	Exact source cohort; definitions are supplied in the workbook notes.	text
data/Full_composition_pooled.csv	annotation	Annotation	The original source annotation system, or the explicit pooled display mapping.	text
data/Full_composition_pooled.csv	metaclone	Metaclone	Dataset-specific integer metaclone identifier; not matched to Singh identifiers.	integer
data/Full_composition_pooled.csv	day	Sampling day	Observed sampling day in the Weinreb culture experiment.	integer
data/Full_composition_pooled.csv	state	Cell category	Category under the stated annotation and denominator.	text
data/Full_composition_pooled.csv	fraction	Clone-balanced fraction	Mean of within-clone cell fractions in the stated cohort, annotation and snapshot.	number
data/Full_composition_pooled.csv	n_clones	Observed clones	Number of distinct observed LARRY clones in the stated cohort and record.	integer
data/Full_composition_pooled.csv	n_state_cells	Cells in category	Sampled cells in the specified state under the stated scope.	integer
data/Full_composition_pooled.csv	n_total_cells	Observed-cell denominator	All observed cells in the clone/day, or summed corresponding source group.	integer
data/Full_composition_pooled.csv	pooled_cell_fraction	Pooled-cell fraction	Cell count in the state divided by all sampled cells in the corresponding cohort/metaclone/day.	number
data/Original_coordinate_distances.csv	cohort	Cohort	Exact source cohort; definitions are supplied in the workbook notes.	text
data/Original_coordinate_distances.csv	annotation	Annotation	The original source annotation system, or the explicit pooled display mapping.	text
data/Original_coordinate_distances.csv	metaclone_a	Metaclone A	First metaclone in the stated comparison.	integer
data/Original_coordinate_distances.csv	metaclone_b	Metaclone B	Second metaclone in the stated comparison.	integer
data/Original_coordinate_distances.csv	day4_distance	Day-4 distance	Existing Euclidean distance in the explicitly stated coordinate system.	number
data/Original_coordinate_distances.csv	day6_distance	Day-6 distance	Existing Euclidean distance in the explicitly stated coordinate system.	number
data/Original_coordinate_distances.csv	distance_change	Day 6 minus Day 4 distance	Signed difference of existing distances; positive is greater separation.	number
data/Original_coordinate_distances.csv	coordinate_system	Coordinate system	Exact coordinate definition; branch occupancies overlap and are not a composition simplex.	text
data/Original_coordinate_distances.csv	annotation_coordinate_status	Coordinate provenance	Existing distance retained in original unpooled coordinates; not a pooled HSPC result.	text
data/Embedding_source_features.csv	dataset	Dataset	Dataset to which the archival feature identifier applies.	text
data/Embedding_source_features.csv	source_feature	Archival source feature	Original time-by-state feature identifier used for the saved embedding; not a separate biological variable in the manuscript.	text
data/Embedding_source_features.csv	role	Source role	Historical feature-coordinate provenance, not a new subgroup analysis.	text
