## Supplemental Table 2 for "ChronoClone links temporal clonal behavior to lineage output and mutation responses": contents.csv

file	description	unit_of_observation	data_rows	columns	sha256
data/Metaclone_registry.csv	All retained metaclones, their broad output classes, and observed Day-2-to-later barcode support.	one row per retained metaclone	20	18	8cfaf45d029e4f7f5b46609fd17dcc78d70a81039fc8da8ef3b4593ab2ad9ed1
data/Snapshot_support.csv	All 20 metaclones at Days 2, 4 and 6; current September 16 source.	one row per metaclone and day	60	5	6ad4606d1bded6fc54ed90b9d230d104db82c559f0bb47b8f1fb322ce26bb276
data/Clone_day_registry.csv	Explicit grid over all retained clones and all registered days. Zero sampled cells denotes no recovered cells, not an imputed biological zero.	one row per clone and day	1707	11	f5a96140be1edfb7c5f4f2840437c08d10f4e576208d95d30a4d19319947d5fe
data/Clone_trajectory_coordinates.csv	Locked retrospective UMAP coordinates of the existing normalized time-by-state clone profiles. Distinct from the cell-state landscape and not independent evidence of cluster recovery; geometry is not refitted or pooled anew.	one row per retained clone	569	6	ca8ef3c327cd760f99aec76f1f2c9ce1035ac24a0850c36d367fb2f049b78236
data/Multilineage_composition.csv	Current Figure 3A clone-balanced fractions for all seven multilineage metaclones. HSPCs are pooled; this is distinct from branch occupancy.	one row per multilineage metaclone and day	14	22	84bb3b557044242b760caffc884cdef076b1bb1657064ab853388e45173eb32d
data/Differentiated_output.csv	Complete cohort/time-scope/category table underlying lineage-output comparisons. all_sampling_days pools across Days 2, 4 and 6. The undifferentiated compartment is broader than HSPCs.	one row per cohort, metaclone, time scope and mapped output category	1080	12	5e1532a22a7c2a56201a5ea9d7682ff4d2595f52394c7863549838470e4a5669
data/Cell_state_key.csv	Labels and ordering used for the current HSPC-pooled composition display. Original starting-state identifiers are retained only in source code/provenance, not as separate biological variables.	one row per displayed cell state	20	4	c1b6a22ba6b3aa94ff8ed95c8edfcd1bb1c2ed3f823243292d747de33ae1342b
data/Pseudotime_tests.csv	The existing September 16 tests and BH q values, with all seven multilineage groups declared. Omnibus evidence does not establish every pairwise difference.	one row per declared context, branch and day	12	14	a38d6bbafe0bb4bf719558099129876817abb8d087504f5eec2723ad91bd1add
data/Pseudotime_test_support.csv	Stored support expanded from the current test table. Below-threshold groups remain descriptive observations but are not tested.	one row per comparison and metaclone	69	7	b030c8a92fb8b5a737e6ece37742ce7bbbd2efc87c110d10ec9969918eb89f83
data/Clone_pseudotime.csv	One global Palantir pseudotime median per informative clone, branch and day. Groups below test support are retained.	one row per context, branch, day and clone	1326	6	916551c7057b1f5923d567fd100fa1469f5b6494bfa5fbbd111fe0bdfbd097ef
data/Lineage_position_summary.csv	Existing medians and quartiles for the neutrophil- and monocyte-output classes. No old significance values are reused; refer to the current omnibus tests for q values.	one row per cohort, branch, metaclone and day	27	9	c9685442c2859e36dc33c393760f38a5440472ca9cd3109e26e176f66aa746d8
data/Branch_occupancy.csv	Complete all-metaclone branch summaries. Occupancy and pseudotime are separate measurements; source cohort remains explicit.	one row per cohort, metaclone, day and compatible branch	540	12	d8455f17e017684e87c80dfdc869bf78d4c0a938091b4af460faf7f7dbcc209d
data/Branch_occupancy_change.csv	Existing Day-6-minus-Day-4 changes for all seven multilineage metaclones and all three branches in each source cohort.	one row per cohort, multilineage metaclone and compatible branch	63	12	41a538094c316cb14c06bedbca6067ca5c684846b7d4240798705c7ed14d5fad
data/Branch_pair_distances.csv	Existing distances for MC5–MC3 and MC3–MC18 with clone-balanced and pooled-cell estimators and cohort sensitivities. These are descriptive, not pairwise significance tests.	one row per cohort, selected pair and estimator	12	10	396182227d4a4632d48926b057d8c796c178ae55d2a185df9ba3f99d71f5aaf3
data/Cell_registry.csv	Original cell identifiers, clone linkage, inherited global pseudotime, and overlapping masks. Display state labels pool the two source HSPC annotations; no expression data are altered.	one row per retained sampled cell	7733	14	ae083802911a24ba25f20c21d2095213bbc22fbe4ea3c2b053ec44ec1dc760b0
data/Clone_branch_measurements.csv	All source cohorts; occupancy zero means no compatible cells in an observed clone/day, whereas blank branch pseudotime is undefined. Missing clone snapshots are in Clone_day_registry.	one row per cohort, clone, day and branch	13773	11	34d6286ff2c8c91fbe0a3c25ef91ec73121a7a261893b9b1c63f97be5903f716
data/Full_composition_pooled.csv	Linear label aggregation of stored descriptive fractions; HSPCs pooled in the CLADES-derived annotation. Original Weinreb Undifferentiated remains distinct. No distances or tests are recalculated.	one row per cohort, displayed annotation, metaclone, day and state	5400	10	175f953f5dee554f43d8e3a947d3ae9c56f299e43901d280d255ba5c5b94b822
data/Original_coordinate_distances.csv	Stored sensitivity only. Original fine-state coordinate distances are not equivalent to distances in the HSPC-pooled reader table and must not be represented as such.	one row per cohort, original annotation and selected pair	12	9	a2fe0192fec22f99dda5878023cfcd9440c264951a8ed3a7f0399e668e442718
data/Embedding_source_features.csv	Original source feature identifiers retained solely to document existing geometry; source starting-state identifiers are not interpreted as separate biological populations. The embedding was not refitted after reader-facing HSPC pooling.	one row per original Weinreb embedding feature	44	3	debde9b2f06bc78dfb2c5ecb0cd680f520963fc512fc198db137c327ba99e0d1
