## Supplemental Table 2 for "ChronoClone links temporal clonal behavior to lineage output and mutation responses": Branch_occupancy_change.csv

cohort	metaclone	branch	day4_fraction	day6_fraction	day6_minus_day4_percentage_points	n_day4_observed_clones	n_day6_observed_clones	n_day4_branch_cells	n_day6_branch_cells	n_day4_total_cells	n_day6_total_cells
all_assigned	0	Baso	0.0095238095238095	0.0010758848994143	-0.8447924624395211	35	35	1	3	391	778
all_assigned	0	Mono	0.1951869436278989	0.2441529713639715	4.896602773607256	35	35	99	214	391	778
all_assigned	0	Neu	0.6885500145340924	0.735053108079763	4.650309354567062	35	35	238	542	391	778
all_assigned	2	Baso	0.3083333333333333	0.45	14.166666666666671	20	12	16	34	58	68
all_assigned	2	Mono	0.2058333333333333	0.0	-20.583333333333332	20	12	11	0	58	68
all_assigned	2	Neu	0.5558333333333334	0.3845959595959596	-17.12373737373738	20	12	34	16	58	68
all_assigned	3	Baso	0.1480027472527472	0.060087371257584	-8.791537599516325	50	47	26	27	253	683
all_assigned	3	Mono	0.4692301587301587	0.3885575731622609	-8.067258556789781	50	47	96	232	253	683
all_assigned	3	Neu	0.7264487179487179	0.4712305088836405	-25.521820906507735	50	47	170	358	253	683
all_assigned	4	Baso	0.2373015873015873	0.3307142857142857	9.341269841269838	21	10	15	17	79	57
all_assigned	4	Mono	0.4206349206349206	0.33125	-8.938492063492065	21	10	17	10	79	57
all_assigned	4	Neu	0.7111111111111111	0.4172023809523809	-29.39087301587302	21	10	51	22	79	57
all_assigned	5	Baso	0.0559999999999999	0.025823754789272	-3.017624521072797	25	25	5	4	125	203
all_assigned	5	Mono	0.1165201465201465	0.0617565997221169	-5.476354679802955	25	25	18	20	125	203
all_assigned	5	Neu	0.6796849816849817	0.8775857437581576	19.790076207317583	25	25	91	161	125	203
all_assigned	11	Baso	0.6413690476190476	0.1199927791629472	-52.13762684561003	28	28	53	36	92	300
all_assigned	11	Mono	0.7261904761904762	0.154177929913224	-57.20125462772522	28	28	60	36	92	300
all_assigned	11	Neu	0.806547619047619	0.757923610003442	-4.862400904417696	28	28	72	215	92	300
all_assigned	18	Baso	0.5307017543859649	0.1709689504044342	-35.973280398153065	38	33	41	55	88	355
all_assigned	18	Mono	0.6874800637958532	0.2047842786653528	-48.26957851305004	38	33	51	88	88	355
all_assigned	18	Neu	0.6956937799043063	0.6173898715541319	-7.830390835017431	38	33	59	219	88	355
day2_hspc_linked	0	Baso	0.0095238095238095	0.0010758848994143	-0.8447924624395211	35	35	1	3	391	778
day2_hspc_linked	0	Mono	0.1951869436278989	0.2441529713639715	4.896602773607256	35	35	99	214	391	778
day2_hspc_linked	0	Neu	0.6885500145340924	0.735053108079763	4.650309354567062	35	35	238	542	391	778
day2_hspc_linked	2	Baso	0.3083333333333333	0.45	14.166666666666671	20	12	16	34	58	68
day2_hspc_linked	2	Mono	0.2058333333333333	0.0	-20.583333333333332	20	12	11	0	58	68
day2_hspc_linked	2	Neu	0.5558333333333334	0.3845959595959596	-17.12373737373738	20	12	34	16	58	68
day2_hspc_linked	3	Baso	0.1480027472527472	0.060087371257584	-8.791537599516325	50	47	26	27	253	683
day2_hspc_linked	3	Mono	0.4692301587301587	0.3885575731622609	-8.067258556789781	50	47	96	232	253	683
day2_hspc_linked	3	Neu	0.7264487179487179	0.4712305088836405	-25.521820906507735	50	47	170	358	253	683
day2_hspc_linked	4	Baso	0.2373015873015873	0.3307142857142857	9.341269841269838	21	10	15	17	79	57
day2_hspc_linked	4	Mono	0.4206349206349206	0.33125	-8.938492063492065	21	10	17	10	79	57
day2_hspc_linked	4	Neu	0.7111111111111111	0.4172023809523809	-29.39087301587302	21	10	51	22	79	57
day2_hspc_linked	5	Baso	0.0559999999999999	0.025823754789272	-3.017624521072797	25	25	5	4	125	203
day2_hspc_linked	5	Mono	0.1165201465201465	0.0617565997221169	-5.476354679802955	25	25	18	20	125	203
day2_hspc_linked	5	Neu	0.6796849816849817	0.8775857437581576	19.790076207317583	25	25	91	161	125	203
day2_hspc_linked	11	Baso	0.6413690476190476	0.1199927791629472	-52.13762684561003	28	28	53	36	92	300
day2_hspc_linked	11	Mono	0.7261904761904762	0.154177929913224	-57.20125462772522	28	28	60	36	92	300
day2_hspc_linked	11	Neu	0.806547619047619	0.757923610003442	-4.862400904417696	28	28	72	215	92	300
day2_hspc_linked	18	Baso	0.5307017543859649	0.1709689504044342	-35.973280398153065	38	33	41	55	88	355
day2_hspc_linked	18	Mono	0.6874800637958532	0.2047842786653528	-48.26957851305004	38	33	51	88	88	355
day2_hspc_linked	18	Neu	0.6956937799043063	0.6173898715541319	-7.830390835017431	38	33	59	219	88	355
day2_linked_observed_both_later_days	0	Baso	0.0095238095238095	0.0010758848994143	-0.8447924624395211	35	35	1	3	391	778
day2_linked_observed_both_later_days	0	Mono	0.1951869436278989	0.2441529713639715	4.896602773607256	35	35	99	214	391	778
day2_linked_observed_both_later_days	0	Neu	0.6885500145340924	0.735053108079763	4.650309354567062	35	35	238	542	391	778
day2_linked_observed_both_later_days	2	Baso	0.3611111111111111	0.45	8.888888888888891	12	12	11	34	35	68
day2_linked_observed_both_later_days	2	Mono	0.1208333333333333	0.0	-12.083333333333334	12	12	3	0	35	68
day2_linked_observed_both_later_days	2	Neu	0.4958333333333333	0.3845959595959596	-11.123737373737374	12	12	20	16	35	68
day2_linked_observed_both_later_days	3	Baso	0.1255348375029226	0.060087371257584	-6.544746624533859	47	47	24	27	248	683
day2_linked_observed_both_later_days	3	Mono	0.456627828436339	0.3885575731622609	-6.807025527407812	47	47	93	232	248	683
day2_linked_observed_both_later_days	3	Neu	0.7196262956901254	0.4712305088836405	-24.839578680648483	47	47	166	358	248	683
day2_linked_observed_both_later_days	4	Baso	0.215	0.3307142857142857	11.57142857142857	10	10	10	17	51	57
day2_linked_observed_both_later_days	4	Mono	0.4	0.33125	-6.8750000000000036	10	10	7	10	51	57
day2_linked_observed_both_later_days	4	Neu	0.5183333333333333	0.4172023809523809	-10.113095238095235	10	10	26	22	51	57
day2_linked_observed_both_later_days	5	Baso	0.0559999999999999	0.025823754789272	-3.017624521072797	25	25	5	4	125	203
day2_linked_observed_both_later_days	5	Mono	0.1165201465201465	0.0617565997221169	-5.476354679802955	25	25	18	20	125	203
day2_linked_observed_both_later_days	5	Neu	0.6796849816849817	0.8775857437581576	19.790076207317583	25	25	91	161	125	203
day2_linked_observed_both_later_days	11	Baso	0.6413690476190476	0.1199927791629472	-52.13762684561003	28	28	53	36	92	300
day2_linked_observed_both_later_days	11	Mono	0.7261904761904762	0.154177929913224	-57.20125462772522	28	28	60	36	92	300
day2_linked_observed_both_later_days	11	Neu	0.806547619047619	0.757923610003442	-4.862400904417696	28	28	72	215	92	300
day2_linked_observed_both_later_days	18	Baso	0.5303030303030303	0.1709689504044342	-35.9334079898596	33	33	36	55	76	355
day2_linked_observed_both_later_days	18	Mono	0.6906336088154269	0.2047842786653528	-48.58493301500741	33	33	45	88	76	355
day2_linked_observed_both_later_days	18	Neu	0.6899908172635445	0.6173898715541319	-7.260094570941256	33	33	51	219	76	355
