## Supplemental Table 2 for "ChronoClone links temporal clonal behavior to lineage output and mutation responses": Branch_pair_distances.csv

cohort	example	metaclone_a	metaclone_b	estimator	day4_distance	day6_distance	distance_change	observed_direction	coordinate_system
all_assigned	MC5–MC3 previously described divergence	5	3	Clone-balanced occupancy	0.3674992588354215	0.5225872640668132	0.1550880052313917	divergence	Euclidean distance in three overlapping Baso/Neu/Mono branch occupancies
all_assigned	MC5–MC3 previously described divergence	5	3	Pooled-cell occupancy	0.2500357542899549	0.3617744897617724	0.1117387354718175	divergence	Euclidean distance in three overlapping Baso/Neu/Mono branch occupancies
all_assigned	MC3–MC18 previously described convergence	3	18	Clone-balanced occupancy	0.4416304080745016	0.2596726933287187	-0.1819577147457829	convergence	Euclidean distance in three overlapping Baso/Neu/Mono branch occupancies
all_assigned	MC3–MC18 previously described convergence	3	18	Pooled-cell occupancy	0.4146252006422286	0.1741939894442283	-0.2404312111980002	convergence	Euclidean distance in three overlapping Baso/Neu/Mono branch occupancies
day2_hspc_linked	MC5–MC3 previously described divergence	5	3	Clone-balanced occupancy	0.3674992588354215	0.5225872640668132	0.1550880052313917	divergence	Euclidean distance in three overlapping Baso/Neu/Mono branch occupancies
day2_hspc_linked	MC5–MC3 previously described divergence	5	3	Pooled-cell occupancy	0.2500357542899549	0.3617744897617724	0.1117387354718175	divergence	Euclidean distance in three overlapping Baso/Neu/Mono branch occupancies
day2_hspc_linked	MC3–MC18 previously described convergence	3	18	Clone-balanced occupancy	0.4416304080745016	0.2596726933287187	-0.1819577147457829	convergence	Euclidean distance in three overlapping Baso/Neu/Mono branch occupancies
day2_hspc_linked	MC3–MC18 previously described convergence	3	18	Pooled-cell occupancy	0.4146252006422286	0.1741939894442283	-0.2404312111980002	convergence	Euclidean distance in three overlapping Baso/Neu/Mono branch occupancies
day2_linked_observed_both_later_days	MC5–MC3 previously described divergence	5	3	Clone-balanced occupancy	0.3494333090725915	0.5225872640668132	0.1731539549942216	divergence	Euclidean distance in three overlapping Baso/Neu/Mono branch occupancies
day2_linked_observed_both_later_days	MC5–MC3 previously described divergence	5	3	Pooled-cell occupancy	0.2449970693617327	0.3617744897617724	0.1167774204000396	divergence	Euclidean distance in three overlapping Baso/Neu/Mono branch occupancies
day2_linked_observed_both_later_days	MC3–MC18 previously described convergence	3	18	Clone-balanced occupancy	0.4684807965488696	0.2596726933287187	-0.2088081032201509	convergence	Euclidean distance in three overlapping Baso/Neu/Mono branch occupancies
day2_linked_observed_both_later_days	MC3–MC18 previously described convergence	3	18	Pooled-cell occupancy	0.4349698135385813	0.1741939894442283	-0.2607758240943529	convergence	Euclidean distance in three overlapping Baso/Neu/Mono branch occupancies
