## Supplemental Table 2 for "ChronoClone links temporal clonal behavior to lineage output and mutation responses": Cell_state_key.csv

display_order	cell_state	stage	color
1	HSPCs	HSPCs and early progenitors	#787878
2	Prog 3	HSPCs and early progenitors	#a7a7a7
3	Prog 4	HSPCs and early progenitors	#c5c5c5
4	Baso/Mk/Ery/Mast prog	Multilineage-associated progenitors	#8cc493
5	Ly/pDC prog	Multilineage-associated progenitors	#85c5bf
6	DC/Mono prog	Multilineage-associated progenitors	#b55d76
7	Mk/Ery prog	Multilineage-associated progenitors	#89b6d5
8	Baso/Eos prog	Multilineage-associated progenitors	#78bd85
9	Early Neu prog	Lineage-associated progenitors	#f3c685
10	Neu prog	Lineage-associated progenitors	#f3a84d
11	Mono prog	Lineage-associated progenitors	#e8879b
12	Baso	Differentiated cells	#289646
13	DC	Differentiated cells	#776792
14	Eos	Differentiated cells	#8f663e
15	Ery	Differentiated cells	#408bc0
16	Ly	Differentiated cells	#259994
17	Mast	Differentiated cells	#874dad
18	Mk	Differentiated cells	#2664a7
19	Mono	Differentiated cells	#c83f59
20	Neu	Differentiated cells	#ec8b23
