## Supplemental Table 2 for "ChronoClone links temporal clonal behavior to lineage output and mutation responses": Clone_trajectory_coordinates.csv

point_order	clone_id	UMAP1	UMAP2	metaclone	point_color
0	Clone_15	10.406922	8.958225	13	#3aa5df
1	Clone_21	13.827631	5.7618	18	#f45cf2
2	Clone_38	13.910683	6.0262012	18	#f45cf2
3	Clone_50	0.15448688	4.956361	22	#f565cc
4	Clone_56	-11.827708	-9.081857	14	#6e9bf4
5	Clone_60	16.51209	10.591871	11	#37abb4
6	Clone_67	14.664178	4.6246157	6	#77ab31
7	Clone_82	-11.898341	-9.216886	14	#6e9bf4
8	Clone_105	9.120672	9.150201	13	#3aa5df
9	Clone_125	11.765187	5.37741	5	#97a431
10	Clone_134	16.707495	3.9032362	8	#33b07a
11	Clone_142	12.067402	11.662496	10	#36ada4
12	Clone_157	13.5803175	6.9882455	18	#f45cf2
13	Clone_159	11.666734	6.580271	5	#97a431
14	Clone_163	12.802135	5.8859277	5	#97a431
15	Clone_177	14.959556	13.664699	1	#f7754f
16	Clone_188	15.380712	10.051503	3	#c39532
17	Clone_190	13.837727	1.7020607	0	#f77189
18	Clone_195	10.68157	9.3163	13	#3aa5df
19	Clone_201	14.7926035	13.773903	1	#f7754f
20	Clone_210	17.937181	1.8497376	12	#38a9c5
21	Clone_212	14.825378	14.024716	1	#f7754f
22	Clone_227	11.229456	11.371688	10	#36ada4
23	Clone_239	13.970019	5.443066	6	#77ab31
24	Clone_251	15.506874	5.075224	8	#33b07a
25	Clone_269	17.87496	2.4179847	12	#38a9c5
26	Clone_277	15.511463	3.6418974	6	#77ab31
27	Clone_283	14.684357	10.810235	2	#dc8932
28	Clone_312	14.75333	14.22986	1	#f7754f
29	Clone_333	18.378557	2.1748757	12	#38a9c5
30	Clone_336	18.183235	1.971096	12	#38a9c5
31	Clone_361	10.404532	9.0063715	13	#3aa5df
32	Clone_375	15.367335	4.9387407	8	#33b07a
33	Clone_380	15.168185	13.235823	1	#f7754f
34	Clone_399	13.4664955	6.740911	18	#f45cf2
35	Clone_407	14.382222	1.79641	0	#f77189
36	Clone_417	12.122374	5.9056063	5	#97a431
37	Clone_435	3.6877491	10.086077	16	#a48cf4
38	Clone_452	0.13302848	4.9373503	22	#f565cc
39	Clone_501	4.5866075	10.524129	16	#a48cf4
40	Clone_503	3.835418	10.273038	16	#a48cf4
41	Clone_506	4.5947967	10.508695	16	#a48cf4
42	Clone_508	3.7917845	10.285022	16	#a48cf4
43	Clone_529	14.716964	9.21778	3	#c39532
44	Clone_574	13.118246	6.2317486	18	#f45cf2
45	Clone_591	17.293222	2.4357872	12	#38a9c5
46	Clone_606	17.561064	2.6148586	12	#38a9c5
47	Clone_613	13.03364	6.5068197	18	#f45cf2
48	Clone_614	-12.332408	-9.021255	14	#6e9bf4
49	Clone_628	17.860826	11.311648	23	#f66bad
50	Clone_633	15.176373	10.198027	3	#c39532
51	Clone_636	9.91649	8.813893	13	#3aa5df
52	Clone_641	15.899126	4.781033	8	#33b07a
53	Clone_647	18.949358	1.9958218	12	#38a9c5
54	Clone_648	16.367403	5.0478463	8	#33b07a
55	Clone_649	15.040876	13.475139	1	#f7754f
56	Clone_659	9.334261	8.902863	13	#3aa5df
57	Clone_668	17.916603	2.364773	12	#38a9c5
58	Clone_673	14.235524	10.509932	3	#c39532
59	Clone_674	11.659483	11.95539	10	#36ada4
60	Clone_678	12.833152	7.073452	18	#f45cf2
61	Clone_680	14.359146	1.6284027	0	#f77189
62	Clone_684	15.997876	5.058405	8	#33b07a
63	Clone_704	14.88304	1.9968046	0	#f77189
64	Clone_712	9.431557	8.540813	13	#3aa5df
65	Clone_746	15.794085	4.9298377	8	#33b07a
66	Clone_748	13.82951	10.456732	3	#c39532
67	Clone_762	17.476469	11.495857	23	#f66bad
68	Clone_764	15.182059	13.150714	1	#f7754f
69	Clone_787	11.895063	11.834852	10	#36ada4
70	Clone_806	16.332335	10.192594	11	#37abb4
71	Clone_807	17.119362	11.879557	23	#f66bad
72	Clone_825	10.89811	10.591874	10	#36ada4
73	Clone_830	14.969599	9.23521	3	#c39532
74	Clone_831	13.950428	1.5431561	0	#f77189
75	Clone_838	14.363249	5.0942426	6	#77ab31
76	Clone_841	15.9589	2.5429785	0	#f77189
77	Clone_878	15.857268	11.185888	11	#37abb4
78	Clone_892	14.002871	4.5923114	6	#77ab31
79	Clone_922	14.035475	10.197509	3	#c39532
80	Clone_932	16.342773	4.3041935	8	#33b07a
81	Clone_950	17.970732	1.2503593	12	#38a9c5
82	Clone_951	16.139006	11.28274	11	#37abb4
83	Clone_958	12.004205	6.2535605	4	#ae9d31
84	Clone_973	14.64411	12.724343	2	#dc8932
85	Clone_979	14.641358	1.9349966	0	#f77189
86	Clone_991	16.060637	10.156431	11	#37abb4
87	Clone_992	11.791037	11.991287	10	#36ada4
88	Clone_996	11.700672	6.11658	5	#97a431
89	Clone_1015	17.739645	2.5041559	12	#38a9c5
90	Clone_1029	10.213613	8.963864	13	#3aa5df
91	Clone_1030	9.136035	8.707608	13	#3aa5df
92	Clone_1036	16.118925	11.008074	11	#37abb4
93	Clone_1041	14.363612	10.704557	3	#c39532
94	Clone_1066	16.324928	3.6077018	8	#33b07a
95	Clone_1094	17.12547	11.847726	23	#f66bad
96	Clone_1115	15.029044	10.480137	3	#c39532
97	Clone_1134	0.08325162	4.885461	22	#f565cc
98	Clone_1150	10.529121	9.196757	13	#3aa5df
99	Clone_1153	13.891445	9.784766	3	#c39532
100	Clone_1192	15.937547	10.648358	11	#37abb4
101	Clone_1198	14.99496	4.3958316	6	#77ab31
102	Clone_1212	-11.680615	-9.178344	14	#6e9bf4
103	Clone_1219	15.272792	2.6679285	0	#f77189
104	Clone_1234	9.210369	9.077334	13	#3aa5df
105	Clone_1237	12.098005	7.3655663	4	#ae9d31
106	Clone_1247	10.908784	10.454271	10	#36ada4
107	Clone_1253	13.325679	6.271312	18	#f45cf2
108	Clone_1255	11.612409	5.4408526	5	#97a431
109	Clone_1261	14.676069	1.8678608	0	#f77189
110	Clone_1292	18.831455	23.053003	9	#35ae93
111	Clone_1299	14.710576	11.758954	2	#dc8932
112	Clone_1300	13.778619	4.190373	6	#77ab31
113	Clone_1339	12.291703	5.146206	9	#35ae93
114	Clone_1348	22.46527	2.9809942	7	#31b33e
115	Clone_1358	13.219056	7.24227	18	#f45cf2
116	Clone_1363	15.038796	3.676136	6	#77ab31
117	Clone_1368	4.7362595	10.501901	16	#a48cf4
118	Clone_1388	17.695242	11.455979	23	#f66bad
119	Clone_1416	0.015416793	4.816779	22	#f565cc
120	Clone_1452	-12.187032	-9.410928	14	#6e9bf4
121	Clone_1468	11.330544	10.354047	10	#36ada4
122	Clone_1488	13.746436	7.3226013	18	#f45cf2
123	Clone_1489	16.294035	5.2302685	5	#97a431
124	Clone_1522	11.513702	11.800847	10	#36ada4
125	Clone_1532	10.139534	9.018524	13	#3aa5df
126	Clone_1546	16.770037	3.7992117	8	#33b07a
127	Clone_1552	16.879543	10.817773	11	#37abb4
128	Clone_1555	18.921164	2.0772564	12	#38a9c5
129	Clone_1557	9.806726	8.870265	13	#3aa5df
130	Clone_1582	-0.15526713	4.654356	22	#f565cc
131	Clone_1587	15.153444	9.703486	3	#c39532
132	Clone_1597	15.352377	4.9493895	8	#33b07a
133	Clone_1601	16.554686	9.822648	11	#37abb4
134	Clone_1612	3.8406556	10.318725	16	#a48cf4
135	Clone_1619	12.899956	7.6344185	18	#f45cf2
136	Clone_1623	10.033548	8.742473	13	#3aa5df
137	Clone_1631	10.668953	10.247673	10	#36ada4
138	Clone_1648	11.640678	6.752834	5	#97a431
139	Clone_1667	15.458757	3.7269251	6	#77ab31
140	Clone_1691	-11.83134	-9.245403	14	#6e9bf4
141	Clone_1696	11.728085	7.567688	4	#ae9d31
142	Clone_1736	15.172882	2.0629284	0	#f77189
143	Clone_1782	-12.305734	-9.076265	14	#6e9bf4
144	Clone_1792	18.960907	2.1228256	12	#38a9c5
145	Clone_1814	14.966527	8.90544	3	#c39532
146	Clone_1823	14.687475	12.735834	2	#dc8932
147	Clone_1828	14.124635	1.8320285	0	#f77189
148	Clone_1839	-11.983393	-9.325386	14	#6e9bf4
149	Clone_1884	14.267022	10.454624	3	#c39532
150	Clone_1885	15.369279	9.9099455	3	#c39532
151	Clone_1899	17.681652	2.3272696	12	#38a9c5
152	Clone_1906	14.210593	10.118191	3	#c39532
153	Clone_1926	15.850483	4.436948	8	#33b07a
154	Clone_1933	14.280619	10.031692	3	#c39532
155	Clone_1965	4.60435	10.537036	16	#a48cf4
156	Clone_1975	18.17679	2.8172245	12	#38a9c5
157	Clone_1989	14.255721	1.7107766	0	#f77189
158	Clone_2005	14.972638	1.995335	0	#f77189
159	Clone_2042	18.260307	2.1968627	12	#38a9c5
160	Clone_2043	16.718952	10.432167	11	#37abb4
161	Clone_2047	13.733701	4.28009	6	#77ab31
162	Clone_2054	12.106654	5.5708036	5	#97a431
163	Clone_2082	14.799588	9.417684	3	#c39532
164	Clone_2092	13.431649	6.645299	18	#f45cf2
165	Clone_2114	2.4172523	13.511697	17	#cc7af4
166	Clone_2115	13.241298	6.1053863	18	#f45cf2
167	Clone_2116	10.385985	9.086205	13	#3aa5df
168	Clone_2139	0.053712204	4.855952	22	#f565cc
169	Clone_2143	0.16567887	4.9682665	22	#f565cc
170	Clone_2151	10.656511	9.013213	13	#3aa5df
171	Clone_2161	18.857162	22.636007	9	#35ae93
172	Clone_2187	18.11574	2.3146887	12	#38a9c5
173	Clone_2190	4.038766	10.580831	16	#a48cf4
174	Clone_2209	12.05151	5.6601505	5	#97a431
175	Clone_2224	14.783341	1.7677646	0	#f77189
176	Clone_2225	15.254591	4.2451677	6	#77ab31
177	Clone_2240	11.464076	6.6596785	5	#97a431
178	Clone_2258	18.010698	1.4841479	12	#38a9c5
179	Clone_2263	11.734045	11.471393	10	#36ada4
180	Clone_2284	9.0396385	9.001208	13	#3aa5df
181	Clone_2291	11.450869	5.5045238	5	#97a431
182	Clone_2293	14.892211	13.63811	1	#f7754f
183	Clone_2323	13.625119	7.214366	18	#f45cf2
184	Clone_2333	15.238462	10.111452	3	#c39532
185	Clone_2343	10.810713	8.083346	4	#ae9d31
186	Clone_2359	14.851354	14.3182335	1	#f7754f
187	Clone_2362	13.344024	6.799049	18	#f45cf2
188	Clone_2368	17.354551	11.608119	23	#f66bad
189	Clone_2376	0.03974004	4.8424096	22	#f565cc
190	Clone_2402	15.36462	2.7118242	0	#f77189
191	Clone_2413	17.816597	11.240397	23	#f66bad
192	Clone_2433	10.820593	10.446316	10	#36ada4
193	Clone_2437	14.868707	4.6862726	6	#77ab31
194	Clone_2440	13.134673	10.863286	2	#dc8932
195	Clone_2448	14.243055	9.972625	3	#c39532
196	Clone_2450	13.208938	11.076471	2	#dc8932
197	Clone_2462	16.870531	3.7379112	8	#33b07a
198	Clone_2489	13.764553	7.3906336	18	#f45cf2
199	Clone_2497	13.771556	4.2349057	6	#77ab31
200	Clone_2536	-12.373453	-8.940143	14	#6e9bf4
201	Clone_2542	15.116416	4.711019	6	#77ab31
202	Clone_2569	15.215358	4.174496	6	#77ab31
203	Clone_2572	15.153964	13.25098	1	#f7754f
204	Clone_2575	0.105485335	4.90779	22	#f565cc
205	Clone_2577	14.246745	5.16273	6	#77ab31
206	Clone_2601	13.953055	10.691113	3	#c39532
207	Clone_2602	10.485552	9.099349	13	#3aa5df
208	Clone_2618	-11.45584	-9.13112	14	#6e9bf4
209	Clone_2634	12.148459	5.800439	5	#97a431
210	Clone_2661	17.154451	11.674951	23	#f66bad
211	Clone_2673	15.320198	2.3136272	0	#f77189
212	Clone_2689	14.427827	10.121083	3	#c39532
213	Clone_2694	4.5769477	10.546905	16	#a48cf4
214	Clone_2703	14.641484	14.127137	1	#f7754f
215	Clone_2717	14.653083	12.897982	2	#dc8932
216	Clone_2721	15.334727	10.531596	3	#c39532
217	Clone_2742	14.050851	4.3644047	6	#77ab31
218	Clone_2744	9.274325	9.365549	13	#3aa5df
219	Clone_2749	16.241488	10.492572	11	#37abb4
220	Clone_2767	14.882066	13.866764	1	#f7754f
221	Clone_2774	13.6743355	7.120563	18	#f45cf2
222	Clone_2788	0.1856871	4.9871464	22	#f565cc
223	Clone_2791	17.87711	1.8783193	12	#38a9c5
224	Clone_2801	14.656445	12.796615	2	#dc8932
225	Clone_2811	-11.991861	-9.496823	14	#6e9bf4
226	Clone_2812	4.579753	10.551597	16	#a48cf4
227	Clone_2813	13.788484	1.3988794	0	#f77189
228	Clone_2821	11.557083	6.4377513	5	#97a431
229	Clone_2831	14.799044	1.8371917	0	#f77189
230	Clone_2838	10.720741	11.01282	10	#36ada4
231	Clone_2868	14.197975	1.8094175	0	#f77189
232	Clone_2877	-12.319412	-8.809551	14	#6e9bf4
233	Clone_2884	-12.254922	-9.023722	14	#6e9bf4
234	Clone_2890	11.208174	7.933777	4	#ae9d31
235	Clone_2905	11.439765	6.4473586	5	#97a431
236	Clone_2913	12.86031	7.474212	18	#f45cf2
237	Clone_2928	14.855397	10.005633	3	#c39532
238	Clone_2946	3.9752796	10.510843	16	#a48cf4
239	Clone_2993	13.834431	1.4486955	0	#f77189
240	Clone_2996	-0.025308402	4.776691	22	#f565cc
241	Clone_3000	15.508674	5.074726	8	#33b07a
242	Clone_3004	17.216183	2.4887288	12	#38a9c5
243	Clone_3010	13.868325	1.4717382	0	#f77189
244	Clone_3016	-11.608929	-9.367475	14	#6e9bf4
245	Clone_3024	13.740369	1.4624122	0	#f77189
246	Clone_3033	14.6489315	10.118254	3	#c39532
247	Clone_3046	14.947648	8.766075	3	#c39532
248	Clone_3069	13.8227005	5.624752	18	#f45cf2
249	Clone_3084	16.222929	10.988267	11	#37abb4
250	Clone_3087	-12.288759	-9.054381	14	#6e9bf4
251	Clone_3095	17.407932	2.645481	12	#38a9c5
252	Clone_3134	14.657893	9.357078	3	#c39532
253	Clone_3135	10.627536	9.120306	13	#3aa5df
254	Clone_3156	19.060051	2.549716	12	#38a9c5
255	Clone_3164	12.806707	6.990663	18	#f45cf2
256	Clone_3165	15.219762	2.3010123	0	#f77189
257	Clone_3196	-12.414845	-9.164334	14	#6e9bf4
258	Clone_3200	16.037245	4.8279433	8	#33b07a
259	Clone_3206	-11.589856	-9.081021	14	#6e9bf4
260	Clone_3237	10.787635	10.857178	10	#36ada4
261	Clone_3254	9.485833	8.832934	13	#3aa5df
262	Clone_3258	17.081375	10.750653	11	#37abb4
263	Clone_3261	17.893173	1.6045587	12	#38a9c5
264	Clone_3277	12.505888	8.093601	4	#ae9d31
265	Clone_3296	14.146288	10.771351	3	#c39532
266	Clone_3301	-11.979639	-9.535357	14	#6e9bf4
267	Clone_3319	11.5555525	5.7012663	5	#97a431
268	Clone_3324	-12.444982	-8.844063	14	#6e9bf4
269	Clone_3345	14.5377	1.6586831	0	#f77189
270	Clone_3348	17.481321	11.470484	23	#f66bad
271	Clone_3363	11.371707	6.477521	5	#97a431
272	Clone_3372	9.684877	8.649679	13	#3aa5df
273	Clone_3378	9.363613	9.167501	13	#3aa5df
274	Clone_3385	14.786403	8.868671	3	#c39532
275	Clone_3398	16.423565	11.049853	11	#37abb4
276	Clone_3421	10.248601	8.822143	13	#3aa5df
277	Clone_3424	-12.322526	-9.232414	14	#6e9bf4
278	Clone_3425	17.510817	2.3532662	12	#38a9c5
279	Clone_3451	14.783688	14.21016	1	#f7754f
280	Clone_3459	18.221792	2.2470186	12	#38a9c5
281	Clone_3469	14.196614	1.5690712	0	#f77189
282	Clone_3485	14.000506	10.799841	3	#c39532
283	Clone_3492	11.408444	7.598388	4	#ae9d31
284	Clone_3497	17.076303	11.038853	23	#f66bad
285	Clone_3498	13.17858	7.54286	18	#f45cf2
286	Clone_3504	14.893362	8.790557	3	#c39532
287	Clone_3529	14.57272	10.284333	3	#c39532
288	Clone_3541	18.971771	1.8910762	12	#38a9c5
289	Clone_3558	10.569408	9.140597	13	#3aa5df
290	Clone_3562	11.565088	5.3699718	5	#97a431
291	Clone_3567	13.706756	5.837088	18	#f45cf2
292	Clone_3569	13.33906	5.700947	18	#f45cf2
293	Clone_3570	15.018586	9.80525	3	#c39532
294	Clone_3571	14.60284	11.324276	2	#dc8932
295	Clone_3574	15.675927	10.93217	11	#37abb4
296	Clone_3587	15.624398	4.9537134	8	#33b07a
297	Clone_3591	19.098482	1.9514937	12	#38a9c5
298	Clone_3605	17.410732	2.5817034	12	#38a9c5
299	Clone_3609	23.192572	3.0025308	7	#31b33e
300	Clone_3621	18.741419	2.3578265	12	#38a9c5
301	Clone_3622	16.851717	11.682542	23	#f66bad
302	Clone_3631	15.206182	2.0759869	0	#f77189
303	Clone_3667	16.469692	4.8680153	8	#33b07a
304	Clone_3696	18.257683	2.0629604	12	#38a9c5
305	Clone_3703	10.586208	11.064445	10	#36ada4
306	Clone_3704	17.93909	1.369707	12	#38a9c5
307	Clone_3708	14.106782	5.0671988	6	#77ab31
308	Clone_3709	18.00524	2.2343786	12	#38a9c5
309	Clone_3731	13.810674	4.174825	6	#77ab31
310	Clone_3759	16.896744	3.6179829	8	#33b07a
311	Clone_3762	13.761432	1.5769421	0	#f77189
312	Clone_3767	9.826304	8.806288	13	#3aa5df
313	Clone_3789	9.592035	9.123913	13	#3aa5df
314	Clone_3790	11.696979	11.648574	10	#36ada4
315	Clone_3795	11.850102	5.4532986	5	#97a431
316	Clone_3801	15.113613	2.1999242	0	#f77189
317	Clone_3807	4.3093176	10.401201	16	#a48cf4
318	Clone_3812	13.746279	7.393939	18	#f45cf2
319	Clone_3816	4.6560497	10.616786	16	#a48cf4
320	Clone_3824	-0.060894728	4.7414594	22	#f565cc
321	Clone_3838	13.465748	8.94609	4	#ae9d31
322	Clone_3869	14.816176	2.1130886	0	#f77189
323	Clone_3873	12.8843	7.671739	18	#f45cf2
324	Clone_3906	14.320795	4.9260616	6	#77ab31
325	Clone_3916	17.439842	11.084543	23	#f66bad
326	Clone_3944	14.739079	14.264162	1	#f7754f
327	Clone_3959	18.75392	2.0336645	12	#38a9c5
328	Clone_3964	14.922509	8.861427	3	#c39532
329	Clone_3981	17.861769	1.2793907	12	#38a9c5
330	Clone_3996	17.4603	11.6634035	23	#f66bad
331	Clone_4002	12.798657	6.9999375	18	#f45cf2
332	Clone_4003	16.62846	3.459135	8	#33b07a
333	Clone_4007	12.329576	5.515767	5	#97a431
334	Clone_4011	14.084196	10.46569	3	#c39532
335	Clone_4039	11.794232	11.880093	10	#36ada4
336	Clone_4086	11.756123	11.786633	10	#36ada4
337	Clone_4115	9.161354	9.215681	13	#3aa5df
338	Clone_4117	19.067373	1.9517868	12	#38a9c5
339	Clone_4123	0.0339253	4.840241	22	#f565cc
340	Clone_4141	14.750551	1.9635139	0	#f77189
341	Clone_4145	13.360938	6.613098	18	#f45cf2
342	Clone_4150	15.847734	4.6603446	8	#33b07a
343	Clone_4178	14.615335	4.3724184	6	#77ab31
344	Clone_4185	14.543083	14.170188	1	#f7754f
345	Clone_4192	17.946918	2.1620197	12	#38a9c5
346	Clone_4195	14.786945	4.7406197	6	#77ab31
347	Clone_4248	14.606153	2.0303228	0	#f77189
348	Clone_4256	14.679877	9.529099	3	#c39532
349	Clone_4278	14.70084	4.2953243	6	#77ab31
350	Clone_4279	15.025307	9.329439	3	#c39532
351	Clone_4287	15.706628	4.2626085	8	#33b07a
352	Clone_4300	-12.201441	-9.186943	14	#6e9bf4
353	Clone_4304	17.348986	2.4603925	12	#38a9c5
354	Clone_4308	15.030822	8.826421	3	#c39532
355	Clone_4321	13.660487	1.3283087	0	#f77189
356	Clone_4323	16.13104	3.5173979	8	#33b07a
357	Clone_4358	16.891747	3.7088063	8	#33b07a
358	Clone_4360	-0.07024547	4.732922	22	#f565cc
359	Clone_4365	0.24327894	5.0448146	22	#f565cc
360	Clone_4368	15.546744	4.8575597	8	#33b07a
361	Clone_4371	16.740845	11.016725	11	#37abb4
362	Clone_4392	-12.224618	-8.871355	14	#6e9bf4
363	Clone_4396	15.5461645	5.164533	8	#33b07a
364	Clone_4397	3.7883236	10.566712	16	#a48cf4
365	Clone_4400	17.79661	11.354737	23	#f66bad
366	Clone_4406	13.964972	11.263935	2	#dc8932
367	Clone_4411	13.995162	5.1030955	6	#77ab31
368	Clone_4412	15.433934	3.1911397	0	#f77189
369	Clone_4419	9.436717	9.014723	13	#3aa5df
370	Clone_4428	-0.17696369	4.624836	22	#f565cc
371	Clone_4445	15.176786	2.4429998	0	#f77189
372	Clone_4484	14.131194	10.131776	3	#c39532
373	Clone_4485	14.623028	4.0569935	6	#77ab31
374	Clone_4518	-0.07497249	4.7280817	22	#f565cc
375	Clone_4520	13.112604	6.7278805	18	#f45cf2
376	Clone_4549	10.20306	8.718761	13	#3aa5df
377	Clone_4581	15.482384	11.274679	11	#37abb4
378	Clone_4589	14.740416	4.331614	6	#77ab31
379	Clone_4607	12.751705	6.895581	18	#f45cf2
380	Clone_4645	11.935522	6.7029433	5	#97a431
381	Clone_4646	11.701974	6.2758827	5	#97a431
382	Clone_4661	9.03314	9.21907	13	#3aa5df
383	Clone_4663	10.516404	11.034014	10	#36ada4
384	Clone_4674	11.553078	5.960484	5	#97a431
385	Clone_4678	15.486871	11.147898	11	#37abb4
386	Clone_4689	-12.433501	-8.952593	14	#6e9bf4
387	Clone_4709	17.952223	2.1556516	12	#38a9c5
388	Clone_4744	10.527172	11.101835	10	#36ada4
389	Clone_4751	11.632693	5.36638	5	#97a431
390	Clone_4796	16.578571	9.984301	11	#37abb4
391	Clone_4821	16.919437	11.288718	23	#f66bad
392	Clone_4846	16.4386	10.751917	11	#37abb4
393	Clone_4847	17.702906	11.299735	23	#f66bad
394	Clone_4862	16.446043	10.278201	11	#37abb4
395	Clone_4865	11.546261	12.014307	10	#36ada4
396	Clone_4868	16.806536	3.6436281	8	#33b07a
397	Clone_4872	16.13557	4.585064	8	#33b07a
398	Clone_4890	16.55437	10.046429	11	#37abb4
399	Clone_4906	17.172369	11.774726	23	#f66bad
400	Clone_4935	-12.24276	-8.858849	14	#6e9bf4
401	Clone_4941	15.994131	10.634301	11	#37abb4
402	Clone_4947	12.369622	7.9295235	4	#ae9d31
403	Clone_4962	16.179218	10.278557	11	#37abb4
404	Clone_4987	17.88245	11.367968	23	#f66bad
405	Clone_5001	17.147064	11.2407255	23	#f66bad
406	Clone_5005	16.025417	3.9627893	8	#33b07a
407	Clone_5012	14.729231	10.176996	3	#c39532
408	Clone_5014	14.5302	10.09224	3	#c39532
409	Clone_5015	15.216743	9.691744	3	#c39532
410	Clone_5030	11.226475	10.949645	10	#36ada4
411	Clone_5057	14.2097	4.480347	6	#77ab31
412	Clone_5072	19.100954	2.0278451	12	#38a9c5
413	Clone_5075	3.8426719	10.200712	16	#a48cf4
414	Clone_5083	13.914075	4.307702	6	#77ab31
415	Clone_5084	10.620736	11.08791	10	#36ada4
416	Clone_5091	16.002462	4.288581	8	#33b07a
417	Clone_5097	14.542257	2.094067	0	#f77189
418	Clone_5117	14.873842	11.308725	2	#dc8932
419	Clone_5131	19.041134	2.0355282	12	#38a9c5
420	Clone_5143	16.25512	10.838221	11	#37abb4
421	Clone_5162	14.75679	14.176886	1	#f7754f
422	Clone_5196	17.675188	2.1791523	12	#38a9c5
423	Clone_5203	11.5993	11.559645	10	#36ada4
424	Clone_5211	12.9225	6.9521666	18	#f45cf2
425	Clone_5265	-12.126602	-9.298525	14	#6e9bf4
426	Clone_5278	14.915758	4.0966034	6	#77ab31
427	Clone_5291	16.555174	10.562727	11	#37abb4
428	Clone_5293	14.934946	9.530119	3	#c39532
429	Clone_5311	14.6733675	14.324161	1	#f7754f
430	Clone_5313	13.996371	10.611199	3	#c39532
431	Clone_5319	15.923564	10.432444	11	#37abb4
432	Clone_5355	15.475237	3.9547563	6	#77ab31
433	Clone_5380	3.767276	10.296064	16	#a48cf4
434	Clone_5384	13.59181	6.3243437	18	#f45cf2
435	Clone_5387	14.985559	9.555065	3	#c39532
436	Clone_5401	15.153396	9.78666	3	#c39532
437	Clone_5405	14.210047	4.7657843	6	#77ab31
438	Clone_5408	10.6189	11.090515	10	#36ada4
439	Clone_5413	15.182032	4.3934674	6	#77ab31
440	Clone_5415	16.24361	4.700118	8	#33b07a
441	Clone_5436	3.9229348	10.832026	16	#a48cf4
442	Clone_5492	14.022385	10.575985	3	#c39532
443	Clone_5498	15.863218	4.4746976	8	#33b07a
444	Clone_5500	15.71798	10.274953	11	#37abb4
445	Clone_5502	4.5457015	10.455212	16	#a48cf4
446	Clone_5512	16.6567	3.9672513	8	#33b07a
447	Clone_5527	9.164468	9.060515	13	#3aa5df
448	Clone_5562	14.582611	11.459208	2	#dc8932
449	Clone_5566	13.242533	6.4097633	18	#f45cf2
450	Clone_5617	10.635893	8.197177	4	#ae9d31
451	Clone_5626	9.94917	8.963565	13	#3aa5df
452	Clone_5657	13.934372	9.968744	3	#c39532
453	Clone_5663	9.113087	8.946644	13	#3aa5df
454	Clone_5684	4.0303664	10.205012	16	#a48cf4
455	Clone_5699	16.78577	3.8449736	8	#33b07a
456	Clone_5700	13.407529	6.8528786	18	#f45cf2
457	Clone_5713	13.656039	4.134351	6	#77ab31
458	Clone_5734	9.106733	8.907489	13	#3aa5df
459	Clone_5744	-12.138094	-9.353685	14	#6e9bf4
460	Clone_5764	17.840347	1.4761107	12	#38a9c5
461	Clone_5803	11.729419	5.5264497	5	#97a431
462	Clone_5833	10.718101	10.546926	10	#36ada4
463	Clone_13	22.389473	2.777368	7	#31b33e
464	Clone_94	2.3278244	13.646046	17	#cc7af4
465	Clone_99	16.82024	4.942303	8	#33b07a
466	Clone_166	23.1551	2.887735	7	#31b33e
467	Clone_179	22.900446	2.8159935	7	#31b33e
468	Clone_187	15.042575	11.548786	2	#dc8932
469	Clone_197	12.631677	8.137182	4	#ae9d31
470	Clone_218	2.442546	13.649604	17	#cc7af4
471	Clone_232	23.131336	3.0827508	7	#31b33e
472	Clone_260	23.03485	2.9316766	7	#31b33e
473	Clone_278	12.857263	6.617449	18	#f45cf2
474	Clone_297	16.634464	4.990848	8	#33b07a
475	Clone_338	18.456884	23.040335	9	#35ae93
476	Clone_444	11.942789	7.2768764	4	#ae9d31
477	Clone_587	14.964178	12.025476	2	#dc8932
478	Clone_625	18.379787	23.154762	9	#35ae93
479	Clone_658	16.997936	11.983905	23	#f66bad
480	Clone_725	18.531034	23.203766	9	#35ae93
481	Clone_743	23.16124	2.9481807	7	#31b33e
482	Clone_947	16.523335	11.973933	23	#f66bad
483	Clone_981	13.479105	6.5011783	18	#f45cf2
484	Clone_988	15.355119	10.265664	3	#c39532
485	Clone_1014	12.065476	7.3097453	4	#ae9d31
486	Clone_1019	23.106546	3.026787	7	#31b33e
487	Clone_1031	2.3136208	13.641458	17	#cc7af4
488	Clone_1074	19.172745	22.84778	9	#35ae93
489	Clone_1112	12.674154	6.1781387	4	#ae9d31
490	Clone_1159	19.48412	22.608225	9	#35ae93
491	Clone_1272	22.528793	2.7838366	7	#31b33e
492	Clone_1282	15.261134	10.152122	3	#c39532
493	Clone_1433	14.700148	11.374191	2	#dc8932
494	Clone_1458	2.360833	13.432933	17	#cc7af4
495	Clone_1490	16.921074	12.050462	23	#f66bad
496	Clone_1501	2.3594205	13.541151	17	#cc7af4
497	Clone_1759	18.511631	23.042755	9	#35ae93
498	Clone_1767	16.978134	12.044437	23	#f66bad
499	Clone_1770	2.545767	13.574446	17	#cc7af4
500	Clone_1879	18.507349	23.25351	9	#35ae93
501	Clone_1923	18.355993	22.894966	9	#35ae93
502	Clone_2021	18.44294	22.913324	9	#35ae93
503	Clone_2156	18.530224	22.958818	9	#35ae93
504	Clone_2289	22.825891	2.789057	7	#31b33e
505	Clone_2334	18.814053	22.986034	9	#35ae93
506	Clone_2382	11.384233	11.245227	10	#36ada4
507	Clone_2412	2.3645222	13.703976	17	#cc7af4
508	Clone_2488	11.5448265	11.764238	10	#36ada4
509	Clone_2599	12.063272	7.3213253	4	#ae9d31
510	Clone_2636	11.903006	7.4041615	4	#ae9d31
511	Clone_2727	18.355137	23.065428	9	#35ae93
512	Clone_2897	18.557116	23.092222	9	#35ae93
513	Clone_2899	12.234609	6.9664392	4	#ae9d31
514	Clone_2919	18.444218	23.183939	9	#35ae93
515	Clone_3007	23.047926	2.8370717	7	#31b33e
516	Clone_3120	19.260578	22.645317	9	#35ae93
517	Clone_3128	21.967636	2.649485	7	#31b33e
518	Clone_3161	2.3114264	13.394391	17	#cc7af4
519	Clone_3203	12.988774	8.256221	4	#ae9d31
520	Clone_3207	18.24075	22.87593	9	#35ae93
521	Clone_3231	19.017836	23.017069	9	#35ae93
522	Clone_3260	18.16847	22.888374	9	#35ae93
523	Clone_3262	2.5105157	13.516666	17	#cc7af4
524	Clone_3309	12.336694	7.0476136	4	#ae9d31
525	Clone_3325	22.17298	2.7880056	7	#31b33e
526	Clone_3397	16.564323	4.917143	8	#33b07a
527	Clone_3460	2.202554	13.580717	17	#cc7af4
528	Clone_3491	22.679253	2.9612541	7	#31b33e
529	Clone_3579	2.1813848	13.353154	17	#cc7af4
530	Clone_3599	2.1869576	13.462731	17	#cc7af4
531	Clone_3611	14.768262	11.638784	2	#dc8932
532	Clone_3633	19.099405	22.684265	9	#35ae93
533	Clone_3634	2.407833	13.393965	17	#cc7af4
534	Clone_3686	2.6303763	13.325679	17	#cc7af4
535	Clone_3719	14.805625	11.340483	2	#dc8932
536	Clone_3746	12.393808	7.906942	4	#ae9d31
537	Clone_3757	13.8948965	6.5888896	18	#f45cf2
538	Clone_3835	23.119766	3.0687227	7	#31b33e
539	Clone_3858	21.980402	3.0439954	7	#31b33e
540	Clone_3898	14.67766	11.689365	2	#dc8932
541	Clone_4024	21.896452	2.7334723	7	#31b33e
542	Clone_4075	2.295844	13.653537	17	#cc7af4
543	Clone_4098	2.4336665	13.449771	17	#cc7af4
544	Clone_4173	22.987696	2.9409103	7	#31b33e
545	Clone_4183	14.706008	11.921921	2	#dc8932
546	Clone_4333	22.950241	2.7892556	7	#31b33e
547	Clone_4389	14.654672	11.539579	2	#dc8932
548	Clone_4415	2.6153736	13.781304	17	#cc7af4
549	Clone_4480	12.028566	7.3853936	4	#ae9d31
550	Clone_4499	23.047215	3.0761278	7	#31b33e
551	Clone_4547	2.4916506	13.586325	17	#cc7af4
552	Clone_4647	19.08169	22.925823	9	#35ae93
553	Clone_4673	2.1771758	13.813818	17	#cc7af4
554	Clone_4719	22.253475	2.8996944	7	#31b33e
555	Clone_4748	21.845032	2.759271	7	#31b33e
556	Clone_4757	19.23438	22.823887	9	#35ae93
557	Clone_4827	11.605602	11.687737	10	#36ada4
558	Clone_4836	18.717144	23.005142	9	#35ae93
559	Clone_4857	16.628653	4.966189	8	#33b07a
560	Clone_4877	18.239399	23.06755	9	#35ae93
561	Clone_4965	16.504208	4.863237	8	#33b07a
562	Clone_5028	13.437064	6.390439	18	#f45cf2
563	Clone_5040	18.524357	23.29002	9	#35ae93
564	Clone_5282	13.469576	6.4633784	18	#f45cf2
565	Clone_5412	15.302236	10.218401	3	#c39532
566	Clone_5419	18.39824	23.09718	9	#35ae93
567	Clone_5438	18.339579	23.071596	9	#35ae93
568	Clone_5516	2.5034835	13.664389	17	#cc7af4
