## Supplemental Table 2 for "ChronoClone links temporal clonal behavior to lineage output and mutation responses": Embedding_source_features.csv

dataset	source_feature	role
Weinreb	Day2_prog_1	historical saved geometry; not a new biological subgroup analysis
Weinreb	Day2_prog_2	historical saved geometry; not a new biological subgroup analysis
Weinreb	Day4_Baso	historical saved geometry; not a new biological subgroup analysis
Weinreb	Day4_DC	historical saved geometry; not a new biological subgroup analysis
Weinreb	Day4_Eos	historical saved geometry; not a new biological subgroup analysis
Weinreb	Day4_Ery	historical saved geometry; not a new biological subgroup analysis
Weinreb	Day4_Ly	historical saved geometry; not a new biological subgroup analysis
Weinreb	Day4_Mast	historical saved geometry; not a new biological subgroup analysis
Weinreb	Day4_Meg	historical saved geometry; not a new biological subgroup analysis
Weinreb	Day4_Mono	historical saved geometry; not a new biological subgroup analysis
Weinreb	Day4_Neu	historical saved geometry; not a new biological subgroup analysis
Weinreb	Day4_early_prog_Neu	historical saved geometry; not a new biological subgroup analysis
Weinreb	Day4_prog_1	historical saved geometry; not a new biological subgroup analysis
Weinreb	Day4_prog_2	historical saved geometry; not a new biological subgroup analysis
Weinreb	Day4_prog_3	historical saved geometry; not a new biological subgroup analysis
Weinreb	Day4_prog_4	historical saved geometry; not a new biological subgroup analysis
Weinreb	Day4_prog_Baso_Eos	historical saved geometry; not a new biological subgroup analysis
Weinreb	Day4_prog_Baso_Meg_Ery_Mast	historical saved geometry; not a new biological subgroup analysis
Weinreb	Day4_prog_DC_Mono	historical saved geometry; not a new biological subgroup analysis
Weinreb	Day4_prog_Ly_pDC	historical saved geometry; not a new biological subgroup analysis
Weinreb	Day4_prog_Meg_Ery	historical saved geometry; not a new biological subgroup analysis
Weinreb	Day4_prog_Mono	historical saved geometry; not a new biological subgroup analysis
Weinreb	Day4_prog_Neu	historical saved geometry; not a new biological subgroup analysis
Weinreb	Day6_Baso	historical saved geometry; not a new biological subgroup analysis
Weinreb	Day6_DC	historical saved geometry; not a new biological subgroup analysis
Weinreb	Day6_Eos	historical saved geometry; not a new biological subgroup analysis
Weinreb	Day6_Ery	historical saved geometry; not a new biological subgroup analysis
Weinreb	Day6_Ly	historical saved geometry; not a new biological subgroup analysis
Weinreb	Day6_Mast	historical saved geometry; not a new biological subgroup analysis
Weinreb	Day6_Meg	historical saved geometry; not a new biological subgroup analysis
Weinreb	Day6_Mono	historical saved geometry; not a new biological subgroup analysis
Weinreb	Day6_Neu	historical saved geometry; not a new biological subgroup analysis
Weinreb	Day6_early_prog_Neu	historical saved geometry; not a new biological subgroup analysis
Weinreb	Day6_prog_1	historical saved geometry; not a new biological subgroup analysis
Weinreb	Day6_prog_2	historical saved geometry; not a new biological subgroup analysis
Weinreb	Day6_prog_3	historical saved geometry; not a new biological subgroup analysis
Weinreb	Day6_prog_4	historical saved geometry; not a new biological subgroup analysis
Weinreb	Day6_prog_Baso_Eos	historical saved geometry; not a new biological subgroup analysis
Weinreb	Day6_prog_Baso_Meg_Ery_Mast	historical saved geometry; not a new biological subgroup analysis
Weinreb	Day6_prog_DC_Mono	historical saved geometry; not a new biological subgroup analysis
Weinreb	Day6_prog_Ly_pDC	historical saved geometry; not a new biological subgroup analysis
Weinreb	Day6_prog_Meg_Ery	historical saved geometry; not a new biological subgroup analysis
Weinreb	Day6_prog_Mono	historical saved geometry; not a new biological subgroup analysis
Weinreb	Day6_prog_Neu	historical saved geometry; not a new biological subgroup analysis
