## Supplemental Table 2 for "ChronoClone links temporal clonal behavior to lineage output and mutation responses": Lineage_position_summary.csv

cohort	branch	metaclone	day	n_observed_clones	n_branch_informative_clones	median_of_clone_medians	lower_quartile	upper_quartile
day2_hspc_linked	Neu	1	2	17	17	0.0650907185691327	0.0433294175119315	0.0940753468338652
day2_hspc_linked	Neu	22	2	17	14	0.1122226581707115	0.0851872195147618	0.1187302122684294
day2_hspc_linked	Neu	9	2	29	24	0.2515099975703109	0.2184182431477325	0.2689994508911918
day2_hspc_linked	Neu	16	2	20	13	0.1360111998264198	0.1045738376347009	0.1546074719130101
day2_hspc_linked	Neu	14	2	26	21	0.2575962245135701	0.2228210113932126	0.2658033592740728
day2_hspc_linked	Neu	1	4	17	16	0.2571594217904048	0.2255781666321508	0.2859112085275212
day2_hspc_linked	Neu	22	4	17	15	0.3119072213767727	0.2573234914574421	0.334903288753032
day2_hspc_linked	Neu	9	4	29	29	0.585717650441178	0.5242818412195183	0.6350822430833275
day2_hspc_linked	Neu	16	4	20	20	0.335543497015382	0.3213197867793957	0.3749082807904152
day2_hspc_linked	Neu	14	4	26	26	0.5289849315173871	0.4928968217741872	0.6005431408091577
day2_hspc_linked	Neu	1	6	17	17	0.4273580153399546	0.3796772829075836	0.4469122741136699
day2_hspc_linked	Neu	22	6	17	17	0.5094264553024368	0.4719300326624633	0.5574562705418963
day2_hspc_linked	Neu	9	6	3	2	0.5580952865540698	0.5425433307554042	0.5736472423527356
day2_hspc_linked	Neu	16	6	20	20	0.7357072942326127	0.6904510483874927	0.840394383273157
day2_hspc_linked	Neu	14	6	26	26	0.982043535348056	0.977871955014364	0.98787971223693
day2_hspc_linked	Mono	6	2	33	32	0.0996746403619969	0.0878511971708051	0.1115189368851402
day2_hspc_linked	Mono	8	2	38	36	0.0974229774543435	0.0897845682017284	0.1084065811073105
day2_hspc_linked	Mono	7	2	23	9	0.1390107492758684	0.1304477128532992	0.1518501185151966
day2_hspc_linked	Mono	12	2	41	23	0.1383078629822955	0.0996101607022675	0.1537634899242047
day2_hspc_linked	Mono	6	4	33	24	0.2364913682274568	0.1783606744425322	0.3319505674989493
day2_hspc_linked	Mono	8	4	38	31	0.2205793463242989	0.1672762338917049	0.254514741218519
day2_hspc_linked	Mono	7	4	23	21	0.4778173121468828	0.4172536480309275	0.5460284872361164
day2_hspc_linked	Mono	12	4	41	41	0.4603231947235155	0.3858064254710199	0.5294492663980344
day2_hspc_linked	Mono	6	6	33	29	0.4970393658288745	0.4549150405324231	0.5417300637204674
day2_hspc_linked	Mono	8	6	33	33	0.572138392220169	0.4935617275932051	0.6343019145821984
day2_hspc_linked	Mono	7	6	2	2	0.5850032779111847	0.5709660467613309	0.5990405090610385
day2_hspc_linked	Mono	12	6	41	41	0.730988759089578	0.670817054760552	0.8066887548687125
