## Supplemental Table 2 for "ChronoClone links temporal clonal behavior to lineage output and mutation responses": Metaclone_registry.csv

metaclone	output_class	n_all_assigned_clones	n_day2_hspc_clones	n_day2_hspc_cells	n_linked_clones_at_both_day4_and_day6	n_all_observed_clones_day2	n_linked_observed_clones_day2	n_linked_observed_cells_day2	fraction_day2_clones_recovered_day2	n_all_observed_clones_day4	n_linked_observed_clones_day4	n_linked_observed_cells_day4	fraction_day2_clones_recovered_day4	n_all_observed_clones_day6	n_linked_observed_clones_day6	n_linked_observed_cells_day6	fraction_day2_clones_recovered_day6
9	Neutrophil	29	29	51	3	29	29	51	1.0	29	29	112	1.0	3	3	10	0.1034482758620689
14	Neutrophil	26	26	41	26	26	26	41	1.0	26	26	152	1.0	26	26	210	1.0
16	Neutrophil	20	20	27	20	20	20	27	1.0	20	20	40	1.0	20	20	138	1.0
22	Neutrophil	17	17	17	17	17	17	17	1.0	17	17	37	1.0	17	17	61	1.0
1	Neutrophil	17	17	17	17	17	17	17	1.0	17	17	36	1.0	17	17	54	1.0
12	Monocyte	41	41	58	41	41	41	58	1.0	41	41	347	1.0	41	41	162	1.0
7	Monocyte	23	23	37	2	23	23	37	1.0	23	23	85	1.0	2	2	5	0.0869565217391304
8	Monocyte	38	38	52	33	38	38	52	1.0	38	38	142	1.0	33	33	339	0.868421052631579
6	Monocyte	33	33	37	33	33	33	37	1.0	33	33	157	1.0	33	33	381	1.0
10	Erythroid / Mk	29	29	36	26	29	29	36	1.0	29	29	65	1.0	26	26	168	0.896551724137931
17	Erythroid / Mk	21	21	39	1	21	21	39	1.0	21	21	43	1.0	1	1	8	0.0476190476190476
23	Erythroid / Mk	23	23	26	19	23	23	26	1.0	23	23	48	1.0	19	19	131	0.8260869565217391
13	Basophil	35	35	47	35	35	35	47	1.0	35	35	126	1.0	35	35	371	1.0
0	Multi-lineage	35	35	55	35	35	35	55	1.0	35	35	391	1.0	35	35	778	1.0
2	Multi-lineage	20	20	23	12	20	20	23	1.0	20	20	58	1.0	12	12	68	0.6
5	Multi-lineage	25	25	34	25	25	25	34	1.0	25	25	125	1.0	25	25	203	1.0
3	Multi-lineage	50	50	63	47	50	50	63	1.0	50	50	253	1.0	47	47	683	0.94
18	Multi-lineage	38	38	50	33	38	38	50	1.0	38	38	88	1.0	33	33	355	0.868421052631579
4	Multi-lineage	21	21	30	10	21	21	30	1.0	21	21	79	1.0	10	10	57	0.4761904761904761
11	Multi-lineage	28	28	35	28	28	28	35	1.0	28	28	92	1.0	28	28	300	1.0
