## Supplemental Table 2 for "ChronoClone links temporal clonal behavior to lineage output and mutation responses": Multilineage_composition.csv

metaclone	day	HSPCs	Prog 3	Prog 4	Baso/Mk/Ery/Mast prog	Ly/pDC prog	DC/Mono prog	Mk/Ery prog	Baso/Eos prog	Early Neu prog	Neu prog	Mono prog	Baso	DC	Eos	Ery	Ly	Mast	Mk	Mono	Neu
0	4	0.0165132719754568	0.086972836245282	0.240807836323095	0.0	0.0	0.0285714285714285	0.0	0.0142857142857142	0.4013158827510884	0.0214024071166928	0.1529987863136912	0.0	0.0	0.0	0.0	0.0	0.0028571428571428	0.0	0.0149000206143063	0.0193746729461015
0	6	0.0	0.0	0.0	0.0	0.0	0.0122448979591836	0.0	0.0004329004329004	0.0424317711274233	0.4953068268895709	0.0385608066534617	0.0011038139596014	0.0043792517006802	0.0004329004329004	0.0047619047619047	0.0	0.0026598702730368	0.0	0.2003705457465674	0.1973145100627688
2	4	0.2012499999999999	0.01875	0.3875	0.1408333333333333	0.0	0.0	0.0166666666666666	0.0225	0.0125	0.0	0.0	0.1	0.0	0.0	0.0	0.0	0.0	0.0	0.1	0.0
2	6	0.0242424242424242	0.0075757575757575	0.0214646464646464	0.1507575757575757	0.0	0.0	0.0409090909090909	0.0795454545454545	0.0422979797979798	0.3125	0.0075757575757575	0.2575757575757575	0.0	0.0	0.0	0.0	0.0555555555555555	0.0	0.0	0.0
5	4	0.3750695970695971	0.078	0.3314212454212454	0.0346666666666666	0.0015384615384615	0.0	0.01	0.01	0.0397069597069597	0.0176923076923076	0.0447619047619047	0.0	0.04	0.0	0.0	0.0	0.0	0.0	0.0171428571428571	0.0
5	6	0.0036363636363636	0.0071428571428571	0.1899364926261478	0.0013793103448275	0.0	0.0013793103448275	0.0	0.0244444444444444	0.6707361412533827	0.0186100795755968	0.053401667298219	0.0	0.0	0.0	0.0	0.0	0.0	0.0	0.0293333333333333	0.0
3	4	0.6135851648351648	0.1803708791208791	0.0468507326007326	0.0094285714285714	0.0046153846153846	0.0	0.00125	0.0	0.0654633699633699	0.0062435897435897	0.0688760683760683	0.0	0.0	0.0	0.0	0.0	0.0	0.0	0.0033162393162393	0.0
3	6	0.008800300387803	0.0785884246777436	0.099435716943153	0.026994990824778	0.0005189413596263	0.0009281066624086	0.001063829787234	0.0067424449073385	0.3540604745077135	0.0234828258157911	0.3369220481959978	0.0259308510638297	0.0	0.0	0.001063829787234	0.0	0.0004091653027823	0.0	0.0350580497765659	0.0
18	4	0.9354066985645934	0.009170653907496	0.009170653907496	0.0219298245614035	0.0131578947368421	0.0	0.0	0.0	0.0023923444976076	0.0	0.0087719298245614	0.0	0.0	0.0	0.0	0.0	0.0	0.0	0.0	0.0
18	6	0.3094915363323497	0.0273877491268795	0.3165423477175808	0.0967741935483871	0.0011655011655011	0.0	0.0173160173160173	0.0198802541544477	0.0815145892037237	0.0	0.1087276983696421	0.002932551319648	0.0	0.0	0.0	0.0	0.0	0.0	0.0182675617458226	0.0
4	4	0.242063492063492	0.0238095238095238	0.2515873015873016	0.0337301587301587	0.119047619047619	0.0	0.0238095238095238	0.0031746031746031	0.0309523809523809	0.0	0.0	0.0059523809523809	0.0	0.0119047619047619	0.0	0.1507936507936507	0.0	0.0396825396825396	0.0158730158730158	0.0476190476190476
4	6	0.1229166666666666	0.03125	0.0804166666666666	0.0283333333333333	0.0	0.1	0.0	0.1785714285714285	0.0595833333333333	0.0533333333333333	0.0125	0.0285714285714285	0.0	0.0952380952380952	0.0	0.15	0.0	0.025	0.0	0.0342857142857142
11	4	0.9107142857142856	0.0238095238095238	0.0357142857142857	0.0059523809523809	0.0	0.0	0.0	0.0	0.0119047619047619	0.0	0.0119047619047619	0.0	0.0	0.0	0.0	0.0	0.0	0.0	0.0	0.0
11	6	0.5233008669668334	0.0314924781101251	0.3449597181529955	0.052768336938505	0.0	0.0	0.0114285714285714	0.0016233766233766	0.0239623121976063	0.0	0.0052380952380952	0.0	0.0	0.0	0.0	0.0	0.0	0.0024789915966386	0.0027472527472527	0.0
