## Supplemental Table 2 for "ChronoClone links temporal clonal behavior to lineage output and mutation responses": Original_coordinate_distances.csv

cohort	annotation	metaclone_a	metaclone_b	day4_distance	day6_distance	distance_change	coordinate_system	annotation_coordinate_status
all_assigned	cell_type	5	3	0.3876000968546326	0.4423688085405925	0.0547687116859599	Euclidean distance in complete clone-balanced state composition	Original CLADES fine-state coordinates; source starting states separate; not HSPC-pooled and not recalculated.
all_assigned	cell_type	3	18	0.3033636481866615	0.5127886682559535	0.2094250200692919	Euclidean distance in complete clone-balanced state composition	Original CLADES fine-state coordinates; source starting states separate; not HSPC-pooled and not recalculated.
all_assigned	cell_type_weinreb	5	3	0.0548531657148539	0.4008323040876422	0.3459791383727884	Euclidean distance in complete clone-balanced state composition	Original Weinreb broad-category coordinates; Undifferentiated is broader than HSPCs; not recalculated.
all_assigned	cell_type_weinreb	3	18	0.1557757775809056	0.5835467652546867	0.4277709876737811	Euclidean distance in complete clone-balanced state composition	Original Weinreb broad-category coordinates; Undifferentiated is broader than HSPCs; not recalculated.
day2_hspc_linked	cell_type	5	3	0.3876000968546326	0.4423688085405925	0.0547687116859599	Euclidean distance in complete clone-balanced state composition	Original CLADES fine-state coordinates; source starting states separate; not HSPC-pooled and not recalculated.
day2_hspc_linked	cell_type	3	18	0.3033636481866615	0.5127886682559535	0.2094250200692919	Euclidean distance in complete clone-balanced state composition	Original CLADES fine-state coordinates; source starting states separate; not HSPC-pooled and not recalculated.
day2_hspc_linked	cell_type_weinreb	5	3	0.0548531657148539	0.4008323040876422	0.3459791383727884	Euclidean distance in complete clone-balanced state composition	Original Weinreb broad-category coordinates; Undifferentiated is broader than HSPCs; not recalculated.
day2_hspc_linked	cell_type_weinreb	3	18	0.1557757775809056	0.5835467652546867	0.4277709876737811	Euclidean distance in complete clone-balanced state composition	Original Weinreb broad-category coordinates; Undifferentiated is broader than HSPCs; not recalculated.
day2_linked_observed_both_later_days	cell_type	5	3	0.3744184292640017	0.4423688085405925	0.0679503792765907	Euclidean distance in complete clone-balanced state composition	Original CLADES fine-state coordinates; source starting states separate; not HSPC-pooled and not recalculated.
day2_linked_observed_both_later_days	cell_type	3	18	0.3263401469660256	0.5127886682559535	0.1864485212899279	Euclidean distance in complete clone-balanced state composition	Original CLADES fine-state coordinates; source starting states separate; not HSPC-pooled and not recalculated.
day2_linked_observed_both_later_days	cell_type_weinreb	5	3	0.0519284068364256	0.4008323040876422	0.3489038972512166	Euclidean distance in complete clone-balanced state composition	Original Weinreb broad-category coordinates; Undifferentiated is broader than HSPCs; not recalculated.
day2_linked_observed_both_later_days	cell_type_weinreb	3	18	0.1654565470058915	0.5835467652546867	0.4180902182487952	Euclidean distance in complete clone-balanced state composition	Original Weinreb broad-category coordinates; Undifferentiated is broader than HSPCs; not recalculated.
