## Supplemental Table 2 for "ChronoClone links temporal clonal behavior to lineage output and mutation responses": Pseudotime_test_support.csv

context	branch	day	metaclone	informative_clones	included_in_test	minimum_informative_clones
neutrophil_output	Neu	2	1	17	True	3
neutrophil_output	Neu	2	22	14	True	3
neutrophil_output	Neu	2	9	24	True	3
neutrophil_output	Neu	2	16	13	True	3
neutrophil_output	Neu	2	14	21	True	3
neutrophil_output	Neu	4	1	16	True	3
neutrophil_output	Neu	4	22	15	True	3
neutrophil_output	Neu	4	9	29	True	3
neutrophil_output	Neu	4	16	20	True	3
neutrophil_output	Neu	4	14	26	True	3
neutrophil_output	Neu	6	1	17	True	3
neutrophil_output	Neu	6	22	17	True	3
neutrophil_output	Neu	6	9	2	False	3
neutrophil_output	Neu	6	16	20	True	3
neutrophil_output	Neu	6	14	26	True	3
monocyte_output	Mono	2	6	32	True	3
monocyte_output	Mono	2	8	36	True	3
monocyte_output	Mono	2	7	9	True	3
monocyte_output	Mono	2	12	23	True	3
monocyte_output	Mono	4	6	24	True	3
monocyte_output	Mono	4	8	31	True	3
monocyte_output	Mono	4	7	21	True	3
monocyte_output	Mono	4	12	41	True	3
monocyte_output	Mono	6	6	29	True	3
monocyte_output	Mono	6	8	33	True	3
monocyte_output	Mono	6	7	2	False	3
monocyte_output	Mono	6	12	41	True	3
multilineage_Baso	Baso	4	0	1	False	3
multilineage_Baso	Baso	4	2	9	True	3
multilineage_Baso	Baso	4	5	4	True	3
multilineage_Baso	Baso	4	3	16	True	3
multilineage_Baso	Baso	4	18	25	True	3
multilineage_Baso	Baso	4	4	9	True	3
multilineage_Baso	Baso	4	11	26	True	3
multilineage_Baso	Baso	6	0	2	False	3
multilineage_Baso	Baso	6	2	7	True	3
multilineage_Baso	Baso	6	5	3	True	3
multilineage_Baso	Baso	6	3	8	True	3
multilineage_Baso	Baso	6	18	12	True	3
multilineage_Baso	Baso	6	4	6	True	3
multilineage_Baso	Baso	6	11	13	True	3
multilineage_Neu	Neu	4	0	34	True	3
multilineage_Neu	Neu	4	2	14	True	3
multilineage_Neu	Neu	4	5	21	True	3
multilineage_Neu	Neu	4	3	45	True	3
multilineage_Neu	Neu	4	18	32	True	3
multilineage_Neu	Neu	4	4	18	True	3
multilineage_Neu	Neu	4	11	26	True	3
multilineage_Neu	Neu	6	0	34	True	3
multilineage_Neu	Neu	6	2	7	True	3
multilineage_Neu	Neu	6	5	25	True	3
multilineage_Neu	Neu	6	3	33	True	3
multilineage_Neu	Neu	6	18	30	True	3
multilineage_Neu	Neu	6	4	9	True	3
multilineage_Neu	Neu	6	11	28	True	3
multilineage_Mono	Mono	4	0	20	True	3
multilineage_Mono	Mono	4	2	8	True	3
multilineage_Mono	Mono	4	5	6	True	3
multilineage_Mono	Mono	4	3	37	True	3
multilineage_Mono	Mono	4	18	33	True	3
multilineage_Mono	Mono	4	4	11	True	3
multilineage_Mono	Mono	4	11	26	True	3
multilineage_Mono	Mono	6	0	23	True	3
multilineage_Mono	Mono	6	2	0	False	3
multilineage_Mono	Mono	6	5	7	True	3
multilineage_Mono	Mono	6	3	29	True	3
multilineage_Mono	Mono	6	18	14	True	3
multilineage_Mono	Mono	6	4	4	True	3
multilineage_Mono	Mono	6	11	12	True	3
