## Supplemental Table 2 for "ChronoClone links temporal clonal behavior to lineage output and mutation responses": Pseudotime_tests.csv

context	branch	day	metaclones_declared	metaclones_tested	metaclones_below_support	n_clones_by_metaclone	estimable	kruskal_H	p_value	q_value	symbol	test_family	interpretation
neutrophil_output	Neu	2	MC1; MC22; MC9; MC16; MC14	MC1; MC22; MC9; MC16; MC14		{"1": 17, "22": 14, "9": 24, "16": 13, "14": 21}	True	68.77771059446542	4.111273987666145e-14	7.047898264570534e-14	**	12 within-day clone-median Kruskal-Wallis tests	Conditional within-atlas omnibus difference; not a pairwise or independent-discovery test
neutrophil_output	Neu	4	MC1; MC22; MC9; MC16; MC14	MC1; MC22; MC9; MC16; MC14		{"1": 16, "22": 15, "9": 29, "16": 20, "14": 26}	True	83.13027688219694	3.780452500501433e-17	1.5121810002005732e-16	**	12 within-day clone-median Kruskal-Wallis tests	Conditional within-atlas omnibus difference; not a pairwise or independent-discovery test
neutrophil_output	Neu	6	MC1; MC22; MC9; MC16; MC14	MC1; MC22; MC16; MC14	MC9	{"1": 17, "22": 17, "9": 2, "16": 20, "14": 26}	True	71.26362032847328	2.2890025900283906e-15	6.867007770085172e-15	**	12 within-day clone-median Kruskal-Wallis tests	Conditional within-atlas omnibus difference; not a pairwise or independent-discovery test
monocyte_output	Mono	2	MC6; MC8; MC7; MC12	MC6; MC8; MC7; MC12		{"6": 32, "8": 36, "7": 9, "12": 23}	True	22.58228655474244	4.934400943883766e-05	5.9212811326605184e-05	**	12 within-day clone-median Kruskal-Wallis tests	Conditional within-atlas omnibus difference; not a pairwise or independent-discovery test
monocyte_output	Mono	4	MC6; MC8; MC7; MC12	MC6; MC8; MC7; MC12		{"6": 24, "8": 31, "7": 21, "12": 41}	True	65.72754434590172	3.505272350675558e-14	7.010544701351116e-14	**	12 within-day clone-median Kruskal-Wallis tests	Conditional within-atlas omnibus difference; not a pairwise or independent-discovery test
monocyte_output	Mono	6	MC6; MC8; MC7; MC12	MC6; MC8; MC12	MC7	{"6": 29, "8": 33, "7": 2, "12": 41}	True	53.62647365943763	2.2654746289993943e-12	3.3982119434990917e-12	**	12 within-day clone-median Kruskal-Wallis tests	Conditional within-atlas omnibus difference; not a pairwise or independent-discovery test
multilineage_Baso	Baso	4	MC0; MC2; MC5; MC3; MC18; MC4; MC11	MC2; MC5; MC3; MC18; MC4; MC11	MC0	{"0": 1, "2": 9, "5": 4, "3": 16, "18": 25, "4": 9, "11": 26}	True	25.04140657511448	0.0001367920189113	0.0001492276569942	**	12 within-day clone-median Kruskal-Wallis tests	Conditional within-atlas omnibus difference; not a pairwise or independent-discovery test
multilineage_Baso	Baso	6	MC0; MC2; MC5; MC3; MC18; MC4; MC11	MC2; MC5; MC3; MC18; MC4; MC11	MC0	{"0": 2, "2": 7, "5": 3, "3": 8, "18": 12, "4": 6, "11": 13}	True	23.84427898631978	0.0002325937017452	0.0002325937017452	**	12 within-day clone-median Kruskal-Wallis tests	Conditional within-atlas omnibus difference; not a pairwise or independent-discovery test
multilineage_Neu	Neu	4	MC0; MC2; MC5; MC3; MC18; MC4; MC11	MC0; MC2; MC5; MC3; MC18; MC4; MC11		{"0": 34, "2": 14, "5": 21, "3": 45, "18": 32, "4": 18, "11": 26}	True	110.73220994966869	1.4320192355654245e-21	8.592115413392546e-21	**	12 within-day clone-median Kruskal-Wallis tests	Conditional within-atlas omnibus difference; not a pairwise or independent-discovery test
multilineage_Neu	Neu	6	MC0; MC2; MC5; MC3; MC18; MC4; MC11	MC0; MC2; MC5; MC3; MC18; MC4; MC11		{"0": 34, "2": 7, "5": 25, "3": 33, "18": 30, "4": 9, "11": 28}	True	122.376526496741	5.1614777226466575e-24	6.19377326717599e-23	**	12 within-day clone-median Kruskal-Wallis tests	Conditional within-atlas omnibus difference; not a pairwise or independent-discovery test
multilineage_Mono	Mono	4	MC0; MC2; MC5; MC3; MC18; MC4; MC11	MC0; MC2; MC5; MC3; MC18; MC4; MC11		{"0": 20, "2": 8, "5": 6, "3": 37, "18": 33, "4": 11, "11": 26}	True	78.21285387245842	8.355307458625804e-15	2.0052737900701928e-14	**	12 within-day clone-median Kruskal-Wallis tests	Conditional within-atlas omnibus difference; not a pairwise or independent-discovery test
multilineage_Mono	Mono	6	MC0; MC2; MC5; MC3; MC18; MC4; MC11	MC0; MC5; MC3; MC18; MC4; MC11	MC2	{"0": 23, "2": 0, "5": 7, "3": 29, "18": 14, "4": 4, "11": 12}	True	61.17439188377989	6.9493079611557395e-12	9.265743948207654e-12	**	12 within-day clone-median Kruskal-Wallis tests	Conditional within-atlas omnibus difference; not a pairwise or independent-discovery test
