## Supplemental Table 2 for "ChronoClone links temporal clonal behavior to lineage output and mutation responses": Snapshot_support.csv

metaclone	day	n_cells	n_clones	output_class
9	2	51	29	Neutrophil
9	4	112	29	Neutrophil
9	6	10	3	Neutrophil
14	2	41	26	Neutrophil
14	4	152	26	Neutrophil
14	6	210	26	Neutrophil
16	2	27	20	Neutrophil
16	4	40	20	Neutrophil
16	6	138	20	Neutrophil
22	2	17	17	Neutrophil
22	4	37	17	Neutrophil
22	6	61	17	Neutrophil
1	2	17	17	Neutrophil
1	4	36	17	Neutrophil
1	6	54	17	Neutrophil
12	2	58	41	Monocyte
12	4	347	41	Monocyte
12	6	162	41	Monocyte
7	2	37	23	Monocyte
7	4	85	23	Monocyte
7	6	5	2	Monocyte
8	2	52	38	Monocyte
8	4	142	38	Monocyte
8	6	339	33	Monocyte
6	2	37	33	Monocyte
6	4	157	33	Monocyte
6	6	381	33	Monocyte
10	2	36	29	Erythroid / Mk
10	4	65	29	Erythroid / Mk
10	6	168	26	Erythroid / Mk
17	2	39	21	Erythroid / Mk
17	4	43	21	Erythroid / Mk
17	6	8	1	Erythroid / Mk
23	2	26	23	Erythroid / Mk
23	4	48	23	Erythroid / Mk
23	6	131	19	Erythroid / Mk
13	2	47	35	Basophil
13	4	126	35	Basophil
13	6	371	35	Basophil
0	2	55	35	Multi-lineage
0	4	391	35	Multi-lineage
0	6	778	35	Multi-lineage
2	2	23	20	Multi-lineage
2	4	58	20	Multi-lineage
2	6	68	12	Multi-lineage
5	2	34	25	Multi-lineage
5	4	125	25	Multi-lineage
5	6	203	25	Multi-lineage
3	2	63	50	Multi-lineage
3	4	253	50	Multi-lineage
3	6	683	47	Multi-lineage
18	2	50	38	Multi-lineage
18	4	88	38	Multi-lineage
18	6	355	33	Multi-lineage
4	2	30	21	Multi-lineage
4	4	79	21	Multi-lineage
4	6	57	10	Multi-lineage
11	2	35	28	Multi-lineage
11	4	92	28	Multi-lineage
11	6	300	28	Multi-lineage
