## Supplemental Table 3 for "ChronoClone links temporal clonal behavior to lineage output and mutation responses": columns.csv

file	field	label	definition	type
data/S3_Cohorts.csv	cohort	Cohort	Source-defined Day-2 HSPC cohort.	text
data/S3_Cohorts.csv	cells	HSPCs	Number of Day-2 HSPCs in this cohort.	integer
data/S3_Cohorts.csv	clones	Clones	Number of distinct LARRY clones.	integer
data/S3_MC_support.csv	lineage_bias	Output class	Broad lineage-output class, not a cell annotation.	text
data/S3_MC_support.csv	metaclone	Metaclone	Dataset-specific Weinreb metaclone identifier.	integer
data/S3_MC_support.csv	n_hspcs	Day-2 HSPCs	Number of pooled Day-2 HSPCs contributing to the row.	integer
data/S3_MC_support.csv	n_clones	Clones	Number of distinct LARRY clones.	integer
data/S3_MC_support.csv	n_libraries	Libraries	Number of represented sequencing libraries.	integer
data/S3_Contrast_registry.csv	contrast_id	Source contrast ID	Immutable contrast identifier; historical fast/slow wording is an ID, not a rate estimate.	text
data/S3_Contrast_registry.csv	contrast_label	Contrast	Target-minus-reference contrast; focal groups are weighted as defined in the original model.	text
data/S3_Contrast_registry.csv	tier	Source family code	Original analysis tier defining the multiple-testing family.	text
data/S3_Contrast_registry.csv	lineage_bias	Output class	Broad lineage-output class, not a cell annotation.	text
data/S3_Contrast_registry.csv	target_levels	Target metaclones	Target metaclones separated by |; group means weight metaclones equally.	text
data/S3_Contrast_registry.csv	reference_levels	Reference metaclones	Reference metaclones separated by |; group means weight metaclones equally.	text
data/S3_Contrast_registry.csv	support_gate	Support sufficient	Source-defined support gate; True denotes sufficient support, not statistical significance.	number
data/S3_Hallmark_effects.csv	contrast_id	Source contrast ID	Immutable contrast identifier; historical fast/slow wording is an ID, not a rate estimate.	text
data/S3_Hallmark_effects.csv	contrast_label	Contrast	Target-minus-reference contrast; focal groups are weighted as defined in the original model.	text
data/S3_Hallmark_effects.csv	tier	Source family code	Original analysis tier defining the multiple-testing family.	text
data/S3_Hallmark_effects.csv	lineage_bias	Output class	Broad lineage-output class, not a cell annotation.	text
data/S3_Hallmark_effects.csv	target_levels	Target metaclones	Target metaclones separated by |; group means weight metaclones equally.	text
data/S3_Hallmark_effects.csv	reference_levels	Reference metaclones	Reference metaclones separated by |; group means weight metaclones equally.	text
data/S3_Hallmark_effects.csv	support_gate	Support sufficient	Source-defined support gate; True denotes sufficient support, not statistical significance.	number
data/S3_Hallmark_effects.csv	program	Program	Hallmark name or frozen cNMF program identifier, as stored in the analysis.	text
data/S3_Hallmark_effects.csv	shared_libraries	Shared libraries	Sequencing libraries contributing to both sides of the source contrast.	text
data/S3_Hallmark_effects.csv	estimable	Estimable	Whether the source model could estimate this contrast.	number
data/S3_Hallmark_effects.csv	effect_sd	Effect (SD)	Target-minus-reference Hallmark effect in the source variant standardized-score units.	number
data/S3_Hallmark_effects.csv	standard_error	Standard error	HC3 standard error in the same units as effect_sd.	number
data/S3_Hallmark_effects.csv	pvalue	P value	Unadjusted two-sided source-model p value.	number
data/S3_Hallmark_effects.csv	ci_low	95% CI lower	Pointwise 95% HC3 interval lower bound, source variant standardized-score units.	number
data/S3_Hallmark_effects.csv	ci_high	95% CI upper	Pointwise 95% HC3 interval upper bound, source variant standardized-score units.	number
data/S3_Hallmark_effects.csv	fit_tier_fdr	Variant BH q value	BH-adjusted source-model p value for this tier and variant; not correction across variants.	number
data/S3_Hallmark_effects.csv	qvalue	BH q value	Source BH-adjusted p value across the complete declared family.	number
data/S3_Hallmark_effects.csv	bh_family	BH family	Benjamini–Hochberg correction family; corrected separately from other families.	text
data/S3_Hallmark_effects.csv	bh_family_size	Tests in BH family	Complete number of hypotheses in the correction family, not the number displayed as significant.	integer
data/S3_Hallmark_effects.csv	effect_definition	Effect definition	Explicit signed effect orientation and units.	text
data/S3_Hallmark_sensitivities.csv	contrast_id	Source contrast ID	Immutable contrast identifier; historical fast/slow wording is an ID, not a rate estimate.	text
data/S3_Hallmark_sensitivities.csv	contrast_label	Contrast	Target-minus-reference contrast; focal groups are weighted as defined in the original model.	text
data/S3_Hallmark_sensitivities.csv	tier	Source family code	Original analysis tier defining the multiple-testing family.	text
data/S3_Hallmark_sensitivities.csv	lineage_bias	Output class	Broad lineage-output class, not a cell annotation.	text
data/S3_Hallmark_sensitivities.csv	target_levels	Target metaclones	Target metaclones separated by |; group means weight metaclones equally.	text
data/S3_Hallmark_sensitivities.csv	reference_levels	Reference metaclones	Reference metaclones separated by |; group means weight metaclones equally.	text
data/S3_Hallmark_sensitivities.csv	support_gate	Support sufficient	Source-defined support gate; True denotes sufficient support, not statistical significance.	number
data/S3_Hallmark_sensitivities.csv	program	Program	Hallmark name or frozen cNMF program identifier, as stored in the analysis.	text
data/S3_Hallmark_sensitivities.csv	shared_libraries	Shared libraries	Sequencing libraries contributing to both sides of the source contrast.	text
data/S3_Hallmark_sensitivities.csv	estimable	Estimable	Whether the source model could estimate this contrast.	number
data/S3_Hallmark_sensitivities.csv	effect_sd	Effect (SD)	Target-minus-reference Hallmark effect in the source variant standardized-score units.	number
data/S3_Hallmark_sensitivities.csv	standard_error	Standard error	HC3 standard error in the same units as effect_sd.	number
data/S3_Hallmark_sensitivities.csv	pvalue	P value	Unadjusted two-sided source-model p value.	number
data/S3_Hallmark_sensitivities.csv	ci_low	95% CI lower	Pointwise 95% HC3 interval lower bound, source variant standardized-score units.	number
data/S3_Hallmark_sensitivities.csv	ci_high	95% CI upper	Pointwise 95% HC3 interval upper bound, source variant standardized-score units.	number
data/S3_Hallmark_sensitivities.csv	fit_tier_fdr	Variant BH q value	BH-adjusted source-model p value for this tier and variant; not correction across variants.	number
data/S3_Hallmark_sensitivities.csv	variant	Source variant code	Immutable sensitivity code; primary is the main library-adjusted analysis.	text
data/S3_Hallmark_sensitivities.csv	effect_primary_scale	Effect on primary SD scale	Sensitivity effect rescaled to the primary Hallmark standard deviation; its uncertainty is primary_scale_se.	number
data/S3_Hallmark_sensitivities.csv	primary_scale_se	SE on primary SD scale	Sensitivity standard error rescaled to the primary Hallmark standard deviation.	number
data/S3_Hallmark_sensitivities.csv	removed_library	Omitted library	Library left out in this sensitivity; blank when no library is omitted.	text
data/S3_Hallmark_sensitivities.csv	bh_family	BH family	Benjamini–Hochberg correction family; corrected separately from other families.	text
data/S3_Hallmark_sensitivities.csv	bh_family_size	Tests in BH family	Complete number of hypotheses in the correction family, not the number displayed as significant.	integer
data/S3_Hallmark_sensitivities.csv	variant_label	Analysis variant	Reader-facing sensitivity label; HSPC composition adjustment does not introduce separate biological HSPC classes.	text
data/S3_Selected_Hallmark_effects.csv	source_panel	Source panel	Historical panel identifier used by the source analysis.	text
data/S3_Selected_Hallmark_effects.csv	manuscript_panel	Manuscript panel	Panel showing this contrast in the current manuscript. Blank for contrasts supplied in this table alone.	text
data/S3_Selected_Hallmark_effects.csv	program	Program	Hallmark name or frozen cNMF program identifier, as stored in the analysis.	text
data/S3_Selected_Hallmark_effects.csv	contrast_label	Contrast	Target-minus-reference contrast; focal groups are weighted as defined in the original model.	text
data/S3_Selected_Hallmark_effects.csv	target_levels	Target metaclones	Target metaclones separated by |; group means weight metaclones equally.	text
data/S3_Selected_Hallmark_effects.csv	reference_levels	Reference metaclones	Reference metaclones separated by |; group means weight metaclones equally.	text
data/S3_Selected_Hallmark_effects.csv	variant_label	Analysis variant	Reader-facing sensitivity label; HSPC composition adjustment does not introduce separate biological HSPC classes.	text
data/S3_Selected_Hallmark_effects.csv	effect_sd	Effect (SD)	Target-minus-reference Hallmark effect in the source variant standardized-score units.	number
data/S3_Selected_Hallmark_effects.csv	standard_error	Standard error	HC3 standard error in the same units as effect_sd.	number
data/S3_Selected_Hallmark_effects.csv	ci_low	95% CI lower	Pointwise 95% HC3 interval lower bound, source variant standardized-score units.	number
data/S3_Selected_Hallmark_effects.csv	ci_high	95% CI upper	Pointwise 95% HC3 interval upper bound, source variant standardized-score units.	number
data/S3_Selected_Hallmark_effects.csv	effect_primary_scale	Effect on primary SD scale	Sensitivity effect rescaled to the primary Hallmark standard deviation; its uncertainty is primary_scale_se.	number
data/S3_Selected_Hallmark_effects.csv	primary_scale_se	SE on primary SD scale	Sensitivity standard error rescaled to the primary Hallmark standard deviation.	number
data/S3_Selected_Hallmark_effects.csv	pvalue	P value	Unadjusted two-sided source-model p value.	number
data/S3_Selected_Hallmark_effects.csv	qvalue	BH q value	Source BH-adjusted p value across the complete declared family.	number
data/S3_Selected_Hallmark_effects.csv	bh_family	BH family	Benjamini–Hochberg correction family; corrected separately from other families.	text
data/S3_Selected_Hallmark_effects.csv	bh_family_size	Tests in BH family	Complete number of hypotheses in the correction family, not the number displayed as significant.	integer
data/S3_Selected_Hallmark_effects.csv	support_gate	Support sufficient	Source-defined support gate; True denotes sufficient support, not statistical significance.	number
data/S3_Selected_Hallmark_effects.csv	estimable	Estimable	Whether the source model could estimate this contrast.	number
data/S3_Selected_Hallmark_effects.csv	removed_library	Omitted library	Library left out in this sensitivity; blank when no library is omitted.	text
data/S3_Selected_Hallmark_effects.csv	shared_libraries	Shared libraries	Sequencing libraries contributing to both sides of the source contrast.	text
data/S3_Selected_Hallmark_effects.csv	contrast_id	Source contrast ID	Immutable contrast identifier; historical fast/slow wording is an ID, not a rate estimate.	text
data/S3_Selected_Hallmark_effects.csv	variant	Source variant code	Immutable sensitivity code; primary is the main library-adjusted analysis.	text
data/S3_Monocyte_landscape.csv	program	Program	Hallmark name or frozen cNMF program identifier, as stored in the analysis.	text
data/S3_Monocyte_landscape.csv	metaclone	Metaclone	Dataset-specific Weinreb metaclone identifier.	integer
data/S3_Monocyte_landscape.csv	row_order	Display row order	Zero-based program order in the source heatmap.	integer
data/S3_Monocyte_landscape.csv	column_order	Display column order	Zero-based metaclone order in the source heatmap.	integer
data/S3_Monocyte_landscape.csv	adjusted_program_mean_sd	Adjusted mean (SD)	Library-adjusted metaclone Hallmark mean in score SD units.	number
data/S3_Monocyte_landscape.csv	row_center	Row center	Mean across displayed adjusted metaclone means used for row standardization.	number
data/S3_Monocyte_landscape.csv	row_scale	Row scale	Population standard deviation across displayed adjusted metaclone means.	number
data/S3_Monocyte_landscape.csv	zscore_ddof	Z-score degrees of freedom	Degrees-of-freedom correction used for display z-score scaling.	integer
data/S3_Monocyte_landscape.csv	raw_zscore	Row z-score	Unclipped within-row display z-score, not a statistical test.	number
data/S3_Monocyte_landscape.csv	display_zscore	Displayed z-score	Display-clipped within-row z-score, not statistical significance.	number
data/S3_Monocyte_landscape.csv	was_clipped	Display clipped	Whether the display value was clipped to the color-scale range.	number
data/S3_Monocyte_landscape.csv	zscore_estimable	Z-score available	Whether the source could calculate the row z-score.	number
data/S3_Monocyte_landscape.csv	undefined_reason	Unavailable reason	Source reason for an undefined z-score; blank when available.	number
data/S3_Monocyte_landscape.csv	contrast_id	Source contrast ID	Immutable contrast identifier; historical fast/slow wording is an ID, not a rate estimate.	text
data/S3_Monocyte_landscape.csv	original_950_test_OVR_qvalue	Original OVR BH q	Original within-class one-versus-rest q value corrected across 950 tests.	number
data/S3_Monocyte_landscape.csv	contrast_support_gate	Contrast support sufficient	Source support gate for the displayed one-versus-rest comparison.	number
data/S3_Monocyte_landscape.csv	effect_sd	Effect (SD)	Target-minus-reference Hallmark effect in the source variant standardized-score units.	number
data/S3_Monocyte_landscape.csv	significance_symbol	Significance symbol	**: q < 0.05; *: 0.05 <= q < 0.10; blank: q >= 0.10 or unavailable.	text
data/S3_Hallmark_gene_sets.csv	program	Program	Hallmark name or frozen cNMF program identifier, as stored in the analysis.	text
data/S3_Hallmark_gene_sets.csv	n_library_genes	Gene-set size	Number of genes in the source Hallmark library set.	integer
data/S3_Hallmark_gene_sets.csv	n_mapped_filtered_genes	Mapped genes	Number of Hallmark genes retained in the filtered expression universe.	integer
data/S3_Hallmark_gene_sets.csv	mapped_fraction	Mapped fraction	Mapped filtered genes divided by source gene-set size.	number
data/S3_Hallmark_gene_sets.csv	mapped_genes	Mapped gene symbols	Complete source gene symbols separated by |.	text
data/S3_Clone_Hallmark_scores.csv	clone	Clone ID	LARRY clone identifier; text, never a numeric measurement.	text
data/S3_Clone_Hallmark_scores.csv	metaclone	Metaclone	Dataset-specific Weinreb metaclone identifier.	integer
data/S3_Clone_Hallmark_scores.csv	lineage_bias	Output class	Broad lineage-output class, not a cell annotation.	text
data/S3_Clone_Hallmark_scores.csv	program	Program	Hallmark name or frozen cNMF program identifier, as stored in the analysis.	text
data/S3_Clone_Hallmark_scores.csv	hallmark_score_sd	Clone Hallmark score (SD)	Source clone-level standardized Hallmark score before metaclone modeling.	number
data/S3_Clone_metadata.csv	clone	Clone ID	LARRY clone identifier; text, never a numeric measurement.	text
data/S3_Clone_metadata.csv	metaclone	Metaclone	Dataset-specific Weinreb metaclone identifier.	integer
data/S3_Clone_metadata.csv	n_hspcs	Day-2 HSPCs	Number of pooled Day-2 HSPCs contributing to the row.	integer
data/S3_Clone_metadata.csv	lineage_bias	Output class	Broad lineage-output class, not a cell annotation.	text
data/S3_Clone_metadata.csv	libfrac__LK_d2	Library fraction: LK_d2	Fraction of the clone pooled Day-2 HSPCs from this sequencing library; model covariate.	number
data/S3_Clone_metadata.csv	libfrac__LSK_d2_1	Library fraction: LSK_d2_1	Fraction of the clone pooled Day-2 HSPCs from this sequencing library; model covariate.	number
data/S3_Clone_metadata.csv	libfrac__LSK_d2_2	Library fraction: LSK_d2_2	Fraction of the clone pooled Day-2 HSPCs from this sequencing library; model covariate.	number
data/S3_Clone_metadata.csv	libfrac__LSK_d2_3	Library fraction: LSK_d2_3	Fraction of the clone pooled Day-2 HSPCs from this sequencing library; model covariate.	number
data/S3_Clone_metadata.csv	libfrac__d2_1	Library fraction: d2_1	Fraction of the clone pooled Day-2 HSPCs from this sequencing library; model covariate.	number
data/S3_Clone_metadata.csv	libfrac__d2_2	Library fraction: d2_2	Fraction of the clone pooled Day-2 HSPCs from this sequencing library; model covariate.	number
data/S3_Clone_metadata.csv	libfrac__d2_3	Library fraction: d2_3	Fraction of the clone pooled Day-2 HSPCs from this sequencing library; model covariate.	number
data/S3_cNMF_within_class.csv	output_class	Output class	Broad lineage-output class.	text
data/S3_cNMF_within_class.csv	program	Program	Hallmark name or frozen cNMF program identifier, as stored in the analysis.	text
data/S3_cNMF_within_class.csv	metaclone	Metaclone	Dataset-specific Weinreb metaclone identifier.	integer
data/S3_cNMF_within_class.csv	n_clones_mc	Target clones	Number of clones in the focal metaclone.	integer
data/S3_cNMF_within_class.csv	n_clones_rest	Reference clones	Number of clones in the pooled comparison group.	integer
data/S3_cNMF_within_class.csv	mean_usage_mc	Target mean usage	Mean fractional program usage among focal-metaclone clones.	number
data/S3_cNMF_within_class.csv	mean_usage_rest	Reference mean usage	Mean fractional program usage among pooled reference clones.	number
data/S3_cNMF_within_class.csv	effect_z	Mean z-score difference	Mean clone usage z-score in the focal metaclone minus the pooled reference; the Mann–Whitney test is on usage distributions.	number
data/S3_cNMF_within_class.csv	U	Mann–Whitney U	Two-sided Mann–Whitney U statistic from the source clone-level test.	number
data/S3_cNMF_within_class.csv	p	P value	Unadjusted source rank-test p value.	number
data/S3_cNMF_within_class.csv	q	BH q value	BH-adjusted rank-test p value for the complete declared family.	number
data/S3_cNMF_within_class.csv	direction	Effect direction	Direction of the mean standardized usage difference; higher or lower in target.	text
data/S3_cNMF_within_class.csv	flagged_program	Program context flag	True if the source program has any technical or biological-context flag.	number
data/S3_cNMF_within_class.csv	library_associated_flag	Library association	Source annotation of a library-associated program; not a newly fitted covariate test.	number
data/S3_cNMF_within_class.csv	cell_cycle_flag	Cell-cycle association	Source annotation of a cell-cycle-associated program.	number
data/S3_cNMF_within_class.csv	any_technical_or_context_flag	Any context flag	Any source-declared technical or biological-context flag.	number
data/S3_cNMF_within_class.csv	bh_family	BH family	Benjamini–Hochberg correction family; corrected separately from other families.	text
data/S3_cNMF_within_class.csv	bh_family_size	Tests in BH family	Complete number of hypotheses in the correction family, not the number displayed as significant.	integer
data/S3_cNMF_omnibus.csv	program	Program	Hallmark name or frozen cNMF program identifier, as stored in the analysis.	text
data/S3_cNMF_omnibus.csv	H	Kruskal–Wallis H	Kruskal–Wallis statistic across the 20 metaclones.	number
data/S3_cNMF_omnibus.csv	p	P value	Unadjusted source rank-test p value.	number
data/S3_cNMF_omnibus.csv	q	BH q value	BH-adjusted rank-test p value for the complete declared family.	number
data/S3_cNMF_omnibus.csv	library_associated_flag	Library association	Source annotation of a library-associated program; not a newly fitted covariate test.	number
data/S3_cNMF_omnibus.csv	cell_cycle_flag	Cell-cycle association	Source annotation of a cell-cycle-associated program.	number
data/S3_cNMF_omnibus.csv	any_technical_or_context_flag	Any context flag	Any source-declared technical or biological-context flag.	number
data/S3_cNMF_omnibus.csv	bh_family	BH family	Benjamini–Hochberg correction family; corrected separately from other families.	text
data/S3_cNMF_omnibus.csv	bh_family_size	Tests in BH family	Complete number of hypotheses in the correction family, not the number displayed as significant.	integer
data/S3_cNMF_one_vs_all.csv	program	Program	Hallmark name or frozen cNMF program identifier, as stored in the analysis.	text
data/S3_cNMF_one_vs_all.csv	metaclone	Metaclone	Dataset-specific Weinreb metaclone identifier.	integer
data/S3_cNMF_one_vs_all.csv	n_clones_mc	Target clones	Number of clones in the focal metaclone.	integer
data/S3_cNMF_one_vs_all.csv	effect_z	Mean z-score difference	Mean clone usage z-score in the focal metaclone minus the pooled reference; the Mann–Whitney test is on usage distributions.	number
data/S3_cNMF_one_vs_all.csv	p	P value	Unadjusted source rank-test p value.	number
data/S3_cNMF_one_vs_all.csv	q	BH q value	BH-adjusted rank-test p value for the complete declared family.	number
data/S3_cNMF_one_vs_all.csv	direction	Effect direction	Direction of the mean standardized usage difference; higher or lower in target.	text
data/S3_cNMF_one_vs_all.csv	library_associated_flag	Library association	Source annotation of a library-associated program; not a newly fitted covariate test.	number
data/S3_cNMF_one_vs_all.csv	cell_cycle_flag	Cell-cycle association	Source annotation of a cell-cycle-associated program.	number
data/S3_cNMF_one_vs_all.csv	any_technical_or_context_flag	Any context flag	Any source-declared technical or biological-context flag.	number
data/S3_cNMF_one_vs_all.csv	n_clones_rest	Reference clones	Number of clones in the pooled comparison group.	integer
data/S3_cNMF_one_vs_all.csv	bh_family	BH family	Benjamini–Hochberg correction family; corrected separately from other families.	text
data/S3_cNMF_one_vs_all.csv	bh_family_size	Tests in BH family	Complete number of hypotheses in the correction family, not the number displayed as significant.	integer
data/S3_cNMF_programs.csv	program	Program	Hallmark name or frozen cNMF program identifier, as stored in the analysis.	text
data/S3_cNMF_programs.csv	selected_K	Selected K	Number of frozen cNMF programs.	integer
data/S3_cNMF_programs.csv	mean_cell_usage_fraction	Mean discovery-cell usage	Mean fractional usage across the cNMF discovery cells.	number
data/S3_cNMF_programs.csv	active_cell_fraction_usage_ge_0_05	Cells with usage >= 0.05	Fraction of discovery cells with program usage at least 0.05.	number
data/S3_cNMF_programs.csv	top_gene_preannotation	Leading gene before annotation	Source leading gene determined before postfit program annotation.	text
data/S3_cNMF_programs.csv	program_order_rule	Program ordering rule	Original frozen rule for assigning program order.	text
data/S3_cNMF_programs.csv	cell_cycle_flag	Cell-cycle association	Source annotation of a cell-cycle-associated program.	number
data/S3_cNMF_programs.csv	mitochondrial_flag	Mitochondrial program annotation	Stored source annotation: mitochondrial program annotation.	number
data/S3_cNMF_programs.csv	ribosomal_flag	Ribosomal program annotation	Stored source annotation: ribosomal program annotation.	number
data/S3_cNMF_programs.csv	sex_associated_flag	Sex-associated program annotation	Stored source annotation: sex-associated program annotation.	number
data/S3_cNMF_programs.csv	hemoglobin_context_flag	Hemoglobin-context program annotation	Stored source annotation: hemoglobin-context program annotation.	number
data/S3_cNMF_programs.csv	nuclear_qc_malat1_flag	Nuclear/QC Malat1 program annotation	Stored source annotation: nuclear/qc malat1 program annotation.	number
data/S3_cNMF_programs.csv	stress_immediate_early_flag	Stress/immediate-early program annotation	Stored source annotation: stress/immediate-early program annotation.	number
data/S3_cNMF_programs.csv	library_associated_flag	Library association	Source annotation of a library-associated program; not a newly fitted covariate test.	number
data/S3_cNMF_programs.csv	qc_associated_flag	QC-associated program annotation	Stored source annotation: qc-associated program annotation.	number
data/S3_cNMF_programs.csv	any_technical_or_context_flag	Any context flag	Any source-declared technical or biological-context flag.	number
data/S3_cNMF_programs.csv	best_reference_type	Best reference type	Reference collection with the strongest stored overlap; not necessarily statistically supported.	text
data/S3_cNMF_programs.csv	best_reference_program	Best reference set	Best stored reference-set match; inspect its q value before interpretation.	text
data/S3_cNMF_programs.csv	best_reference_overlap_n	Reference overlap genes	Number of genes shared with the best reference set.	integer
data/S3_cNMF_programs.csv	best_reference_global_fdr	Reference overlap BH q	Stored global overlap-test q value.	number
data/S3_cNMF_programs.csv	postfit_annotation	Postfit annotation	Source program annotation assigned after label-blind fitting.	text
data/S3_cNMF_programs.csv	program_id	Short program ID	Display identifier for a frozen cNMF program.	text
data/S3_cNMF_top_genes.csv	program	Program	Hallmark name or frozen cNMF program identifier, as stored in the analysis.	text
data/S3_cNMF_top_genes.csv	gene	Gene	Source mouse gene symbol.	text
data/S3_cNMF_top_genes.csv	spectrum_coefficient	Spectrum coefficient	Frozen cNMF gene coefficient in the source spectrum.	number
data/S3_cNMF_top_genes.csv	normalized_loading	Normalized loading	Gene coefficient divided by the source program spectrum total.	number
data/S3_cNMF_top_genes.csv	specificity_z_across_programs	Specificity z-score	Gene loading specificity across the frozen programs.	number
data/S3_cNMF_top_genes.csv	loading_rank	Loading rank	Descending source rank by gene loading within the program.	integer
data/S3_cNMF_top_genes.csv	specificity_rank_all_genes	Specificity rank	Specificity rank across all source genes.	integer
data/S3_cNMF_top_genes.csv	passes_program_loading_floor	Loading floor passed	Whether the gene passes the source program loading floor.	number
data/S3_cNMF_top_genes.csv	specificity_rank_with_loading_floor	Specificity rank after floor	Specificity rank after source loading-floor eligibility.	number
data/S3_cNMF_top_genes.csv	synthetic_barcode_or_readout	Synthetic barcode or experimental-readout feature	Stored source annotation: synthetic barcode or experimental-readout feature.	number
data/S3_cNMF_top_genes.csv	mitochondrial	Mitochondrial gene	Stored source annotation: mitochondrial gene.	number
data/S3_cNMF_top_genes.csv	KEGG_ribosome	KEGG ribosome gene	Stored source annotation: kegg ribosome gene.	number
data/S3_cNMF_top_genes.csv	nuclear_QC_Malat1	Malat1 nuclear/QC gene	Stored source annotation: malat1 nuclear/qc gene.	number
data/S3_cNMF_top_genes.csv	sex_associated_audit	Sex-associated gene flag	Stored source annotation: sex-associated gene flag.	number
data/S3_cNMF_top_genes.csv	hemoglobin_audit	Hemoglobin gene flag	Stored source annotation: hemoglobin gene flag.	number
data/S3_cNMF_top_genes.csv	selected_for_cNMF	Fitting feature	Whether the source gene was selected for cNMF fitting.	number
data/S3_cNMF_all_gene_ranks.csv	program	Program	Hallmark name or frozen cNMF program identifier, as stored in the analysis.	text
data/S3_cNMF_all_gene_ranks.csv	gene	Gene	Source mouse gene symbol.	text
data/S3_cNMF_all_gene_ranks.csv	spectrum_coefficient	Spectrum coefficient	Frozen cNMF gene coefficient in the source spectrum.	number
data/S3_cNMF_all_gene_ranks.csv	normalized_loading	Normalized loading	Gene coefficient divided by the source program spectrum total.	number
data/S3_cNMF_all_gene_ranks.csv	specificity_z_across_programs	Specificity z-score	Gene loading specificity across the frozen programs.	number
data/S3_cNMF_all_gene_ranks.csv	loading_rank	Loading rank	Descending source rank by gene loading within the program.	integer
data/S3_cNMF_all_gene_ranks.csv	specificity_rank_all_genes	Specificity rank	Specificity rank across all source genes.	integer
data/S3_cNMF_all_gene_ranks.csv	passes_program_loading_floor	Loading floor passed	Whether the gene passes the source program loading floor.	number
data/S3_cNMF_all_gene_ranks.csv	specificity_rank_with_loading_floor	Specificity rank after floor	Specificity rank after source loading-floor eligibility.	number
data/S3_cNMF_all_gene_ranks.csv	synthetic_barcode_or_readout	Synthetic barcode or experimental-readout feature	Stored source annotation: synthetic barcode or experimental-readout feature.	number
data/S3_cNMF_all_gene_ranks.csv	mitochondrial	Mitochondrial gene	Stored source annotation: mitochondrial gene.	number
data/S3_cNMF_all_gene_ranks.csv	KEGG_ribosome	KEGG ribosome gene	Stored source annotation: kegg ribosome gene.	number
data/S3_cNMF_all_gene_ranks.csv	nuclear_QC_Malat1	Malat1 nuclear/QC gene	Stored source annotation: malat1 nuclear/qc gene.	number
data/S3_cNMF_all_gene_ranks.csv	sex_associated_audit	Sex-associated gene flag	Stored source annotation: sex-associated gene flag.	number
data/S3_cNMF_all_gene_ranks.csv	hemoglobin_audit	Hemoglobin gene flag	Stored source annotation: hemoglobin gene flag.	number
data/S3_cNMF_all_gene_ranks.csv	selected_for_cNMF	Fitting feature	Whether the source gene was selected for cNMF fitting.	number
data/S3_cNMF_clone_usage.csv	clone	Clone ID	LARRY clone identifier; text, never a numeric measurement.	text
data/S3_cNMF_clone_usage.csv	metaclone	Metaclone	Dataset-specific Weinreb metaclone identifier.	integer
data/S3_cNMF_clone_usage.csv	lineage_bias	Output class	Broad lineage-output class, not a cell annotation.	text
data/S3_cNMF_clone_usage.csv	n_hspcs	Day-2 HSPCs	Number of pooled Day-2 HSPCs contributing to the row.	integer
data/S3_cNMF_clone_usage.csv	program	Program	Hallmark name or frozen cNMF program identifier, as stored in the analysis.	text
data/S3_cNMF_clone_usage.csv	usage_fraction	Clone program usage	Mean per-cell fractional usage within the clone; sums to one over frozen programs.	number
data/S3_Program_gene_contributions.csv	example_id	Example ID	Immutable selected ancestry-example identifier.	text
data/S3_Program_gene_contributions.csv	program	Program	Hallmark name or frozen cNMF program identifier, as stored in the analysis.	text
data/S3_Program_gene_contributions.csv	contrast_id	Source contrast ID	Immutable contrast identifier; historical fast/slow wording is an ID, not a rate estimate.	text
data/S3_Program_gene_contributions.csv	gene	Gene	Source mouse gene symbol.	text
data/S3_Program_gene_contributions.csv	rank_abs_contribution	Absolute contribution rank	Rank by absolute contribution to the selected program effect; not a gene-level test.	integer
data/S3_Program_gene_contributions.csv	gene_z_effect	Gene z-score effect	Signed source gene-score difference contributing to the program effect.	number
data/S3_Program_gene_contributions.csv	program_sd_contribution	Contribution to program effect	Signed contribution to the program effect in program SD units.	number
data/S3_Program_gene_contributions.csv	program_effect_sd	Program effect (SD)	Complete program effect to which the gene contributes.	number
data/S3_Program_gene_contributions.csv	program_mapped_genes	Genes in program score	Number of genes contributing to the mapped program score.	integer
data/S3_Program_gene_contributions.csv	selection	Selection rule	Source rule selecting displayed gene contributions; no gene-level significance implied.	text
