## Supplemental Table 3 for "ChronoClone links temporal clonal behavior to lineage output and mutation responses": contents.csv

file	description	unit_of_observation	data_rows	columns	sha256
data/S3_Cohorts.csv	Discovery and linked inference cohorts must not be conflated.	One source-defined cohort	4	3	302e704085c301127e448b3163bc493194ac7c8f9b760e65e933bf8af0a843a9
data/S3_MC_support.csv	Day-2 pooled HSPC cell, clone and library support.	One metaclone	20	5	c390576a2b57b5ca7fadf4a0f2c1bbee177523644d6349017616218c68d7b2ae
data/S3_Contrast_registry.csv	Full target and reference membership for the current Hallmark families.	One contrast	60	7	cede3036cfc4c8621aae34936555a556f265035dd76dc7b75b5dba7e0daea747
data/S3_Hallmark_effects.csv	All monocyte grouped, within-output-class one-versus-rest and pairwise contrasts; retain complete BH families.	One contrast and Hallmark	3000	20	28de7d0e02fddde8fc849050bfeb82e90e3021a69785209ce60da8c06c833a7f
data/S3_Hallmark_sensitivities.csv	Complete nine retained sensitivity variants; units are variant SD unless explicitly primary-scale. Single-source-HSPC restriction excluded.	One variant, contrast and Hallmark	27000	23	04dbf606760037172348f3e9197f7fdcf2e35f87efb84c7a6f981d7cbc477229
data/S3_Selected_Hallmark_effects.csv	Selected Hallmark comparisons across the primary and sensitivity models, including the two contrasts in Figures 3C and 3D and two interferon contrasts.	One selected Hallmark contrast and model variant	40	23	22b18ae8f39f10f3cb0b1b7be969161903690c2394b4f258f69ba147afb2639b
data/S3_Monocyte_landscape.csv	Display z-scores and the original 950-test one-versus-rest family; ** q<0.05, * 0.05<=q<0.10.	One Hallmark and metaclone	200	18	c751d0a622fa16cb438d2ce22ab177a1e488d3483d03bc9699882ca47cac029f
data/S3_Hallmark_gene_sets.csv	All fixed Hallmark sets and their mapped filtered gene symbols.	One Hallmark	50	5	66085247ba7b2cd7b30a7d73a6694185074bcf4f8ccf96504d909c57cb864f4c
data/S3_Clone_Hallmark_scores.csv	Full clone-level standardized Hallmark scores; source score precision retained.	One clone and Hallmark	28450	5	2e1f09a3bae316fd81ef0d895349146aa21921e509f37cff833ef78f628e791a
data/S3_Clone_metadata.csv	Pooled HSPC counts and library fractions; source sublabels removed from reader tables.	One LARRY clone	569	11	853c938a3b97889e1d24bbec3f0642f4ad591646b375c6e46d6d390a2d49c984
data/S3_cNMF_within_class.csv	Current clone-level Mann–Whitney tests; 247-test family, no library adjustment. MC13 has no within-class peer.	One program and focal metaclone	247	18	141f2c3ca005ba61e90466e409c1ebe041abe873abceb032d55db2e3cdd1635b
data/S3_cNMF_omnibus.csv	Current clone-level Kruskal–Wallis tests across all 20 metaclones; separate 13-test family.	One frozen program	13	9	4bfc1d0e0e3dd863a2ac2142e7b908995f6e96ad678d98605329cd466cbf960f
data/S3_cNMF_one_vs_all.csv	Current clone-level Mann–Whitney tests against all remaining clones; separate 260-test family, no library adjustment.	One program and focal metaclone	260	13	1aea9fd391dfed2f047304f6ca0f5b9199f8adaf98057c6884c53b00f6d24496
data/S3_cNMF_programs.csv	Program registry joined one-to-one to postfit annotations. Library and cell-cycle flags are retained. Best reference matches may be nonsignificant.	One frozen program	13	22	394459a0c6249b80568e8cb05dd569a0331ac0a9c9bef94af6f658bfe2e3b620
data/S3_cNMF_top_genes.csv	Source top-100 specificity-ranked genes per program, including loading-floor and technical annotations; not a DEG test.	One frozen program and gene	1300	16	2b385b1b155774de49a5e89a7cdc41df69c7b5ecf138f30ab6d0851be3e56be6
data/S3_cNMF_all_gene_ranks.csv	Complete unfiltered stored gene rankings; CSV companion preserves genes outside the displayed subset.	One frozen program and gene	209807	16	396fc4155ed2713eed9fc36eca39a6e96ec503f8a57ecc16565ac08591959115
data/S3_cNMF_clone_usage.csv	Fractional usage averaged within each clone; all frozen programs and current metaclones.	One LARRY clone and frozen program	7397	6	017d23215e31f811aff306c8db13ec1f8e5464c96016da48ade27a8f6870ac21
data/S3_Program_gene_contributions.csv	Selected genes contributing to Hallmark effect sizes; these rows are not gene-level differential-expression tests.	One selected example and gene	318	10	f72614a4e3c93c1bfa23a5040554164c03a303531ac01a371ce1bfb307e2727a
