## Supplemental Table 3 for "ChronoClone links temporal clonal behavior to lineage output and mutation responses": S3_Clone_metadata.csv

clone	metaclone	n_hspcs	lineage_bias	libfrac__LK_d2	libfrac__LSK_d2_1	libfrac__LSK_d2_2	libfrac__LSK_d2_3	libfrac__d2_1	libfrac__d2_2	libfrac__d2_3
Clone_1014	4	1	Multi-lineage	0.0	1.0	0.0	0.0	0.0	0.0	0.0
Clone_1015	12	1	Monocyte	0.0	1.0	0.0	0.0	0.0	0.0	0.0
Clone_1019	7	1	Monocyte	0.0	1.0	0.0	0.0	0.0	0.0	0.0
Clone_1029	13	3	Basophil	0.0	0.3333333333333333	0.6666666666666666	0.0	0.0	0.0	0.0
Clone_1030	13	2	Basophil	0.0	0.0	0.5	0.5	0.0	0.0	0.0
Clone_1031	17	4	Erythroid / Mk	0.0	0.25	0.0	0.75	0.0	0.0	0.0
Clone_1036	11	1	Multi-lineage	0.0	0.0	1.0	0.0	0.0	0.0	0.0
Clone_1041	3	1	Multi-lineage	0.0	0.0	0.0	0.0	0.0	1.0	0.0
Clone_105	13	1	Basophil	1.0	0.0	0.0	0.0	0.0	0.0	0.0
Clone_1066	8	2	Monocyte	0.0	0.0	1.0	0.0	0.0	0.0	0.0
Clone_1074	9	3	Neutrophil	0.0	0.0	0.0	0.0	0.6666666666666666	0.0	0.3333333333333333
Clone_1094	23	1	Erythroid / Mk	0.0	0.0	1.0	0.0	0.0	0.0	0.0
Clone_1112	4	3	Multi-lineage	0.0	0.3333333333333333	0.6666666666666666	0.0	0.0	0.0	0.0
Clone_1115	3	1	Multi-lineage	0.0	0.0	0.0	1.0	0.0	0.0	0.0
Clone_1134	22	1	Neutrophil	0.0	0.0	1.0	0.0	0.0	0.0	0.0
Clone_1150	13	3	Basophil	0.0	0.0	0.3333333333333333	0.6666666666666666	0.0	0.0	0.0
Clone_1153	3	2	Multi-lineage	0.0	0.5	0.5	0.0	0.0	0.0	0.0
Clone_1159	9	1	Neutrophil	0.0	0.0	0.0	0.0	0.0	1.0	0.0
Clone_1192	11	1	Multi-lineage	0.0	0.0	0.0	1.0	0.0	0.0	0.0
Clone_1198	6	1	Monocyte	0.0	0.0	1.0	0.0	0.0	0.0	0.0
Clone_1212	14	1	Neutrophil	1.0	0.0	0.0	0.0	0.0	0.0	0.0
Clone_1219	0	1	Multi-lineage	0.0	0.0	0.0	0.0	1.0	0.0	0.0
Clone_1234	13	1	Basophil	0.0	0.0	1.0	0.0	0.0	0.0	0.0
Clone_1237	4	1	Multi-lineage	0.0	1.0	0.0	0.0	0.0	0.0	0.0
Clone_1247	10	2	Erythroid / Mk	0.0	0.0	0.0	1.0	0.0	0.0	0.0
Clone_125	5	1	Multi-lineage	0.0	0.0	0.0	0.0	1.0	0.0	0.0
Clone_1253	18	1	Multi-lineage	0.0	0.0	0.0	1.0	0.0	0.0	0.0
Clone_1255	5	2	Multi-lineage	0.0	0.0	0.5	0.5	0.0	0.0	0.0
Clone_1261	0	1	Multi-lineage	1.0	0.0	0.0	0.0	0.0	0.0	0.0
Clone_1272	7	4	Monocyte	0.0	0.25	0.75	0.0	0.0	0.0	0.0
Clone_1282	3	1	Multi-lineage	0.0	0.0	1.0	0.0	0.0	0.0	0.0
Clone_1292	9	4	Neutrophil	0.0	0.5	0.5	0.0	0.0	0.0	0.0
Clone_1299	2	1	Multi-lineage	0.0	0.0	0.0	1.0	0.0	0.0	0.0
Clone_13	7	3	Monocyte	0.0	0.0	0.0	0.0	0.3333333333333333	0.3333333333333333	0.3333333333333333
Clone_1300	6	1	Monocyte	0.0	0.0	0.0	1.0	0.0	0.0	0.0
Clone_1339	9	1	Neutrophil	0.0	0.0	0.0	0.0	0.0	0.0	1.0
Clone_134	8	1	Monocyte	0.0	1.0	0.0	0.0	0.0	0.0	0.0
Clone_1348	7	1	Monocyte	0.0	0.0	0.0	1.0	0.0	0.0	0.0
Clone_1358	18	1	Multi-lineage	0.0	0.0	0.0	1.0	0.0	0.0	0.0
Clone_1363	6	1	Monocyte	0.0	0.0	0.0	0.0	0.0	1.0	0.0
Clone_1368	16	2	Neutrophil	0.0	0.0	0.5	0.5	0.0	0.0	0.0
Clone_1388	23	1	Erythroid / Mk	0.0	0.0	1.0	0.0	0.0	0.0	0.0
Clone_1416	22	1	Neutrophil	0.0	0.0	1.0	0.0	0.0	0.0	0.0
Clone_142	10	1	Erythroid / Mk	0.0	1.0	0.0	0.0	0.0	0.0	0.0
Clone_1433	2	1	Multi-lineage	0.0	1.0	0.0	0.0	0.0	0.0	0.0
Clone_1452	14	4	Neutrophil	0.0	0.0	0.0	0.0	0.25	0.5	0.25
Clone_1458	17	2	Erythroid / Mk	0.0	0.5	0.5	0.0	0.0	0.0	0.0
Clone_1468	10	1	Erythroid / Mk	0.0	1.0	0.0	0.0	0.0	0.0	0.0
Clone_1488	18	1	Multi-lineage	0.0	1.0	0.0	0.0	0.0	0.0	0.0
Clone_1489	5	2	Multi-lineage	0.0	0.5	0.5	0.0	0.0	0.0	0.0
Clone_1490	23	1	Erythroid / Mk	0.0	0.0	1.0	0.0	0.0	0.0	0.0
Clone_15	13	1	Basophil	0.0	1.0	0.0	0.0	0.0	0.0	0.0
Clone_1501	17	1	Erythroid / Mk	0.0	1.0	0.0	0.0	0.0	0.0	0.0
Clone_1522	10	1	Erythroid / Mk	0.0	0.0	1.0	0.0	0.0	0.0	0.0
Clone_1532	13	1	Basophil	0.0	1.0	0.0	0.0	0.0	0.0	0.0
Clone_1546	8	1	Monocyte	0.0	1.0	0.0	0.0	0.0	0.0	0.0
Clone_1552	11	1	Multi-lineage	0.0	0.0	0.0	1.0	0.0	0.0	0.0
Clone_1555	12	1	Monocyte	1.0	0.0	0.0	0.0	0.0	0.0	0.0
Clone_1557	13	1	Basophil	0.0	0.0	0.0	0.0	0.0	0.0	1.0
Clone_157	18	1	Multi-lineage	0.0	0.0	0.0	1.0	0.0	0.0	0.0
Clone_1582	22	1	Neutrophil	0.0	1.0	0.0	0.0	0.0	0.0	0.0
Clone_1587	3	1	Multi-lineage	0.0	0.0	0.0	0.0	0.0	0.0	1.0
Clone_159	5	2	Multi-lineage	0.0	1.0	0.0	0.0	0.0	0.0	0.0
Clone_1597	8	1	Monocyte	0.0	0.0	1.0	0.0	0.0	0.0	0.0
Clone_1601	11	2	Multi-lineage	0.0	0.5	0.0	0.5	0.0	0.0	0.0
Clone_1612	16	1	Neutrophil	0.0	0.0	1.0	0.0	0.0	0.0	0.0
Clone_1619	18	1	Multi-lineage	0.0	1.0	0.0	0.0	0.0	0.0	0.0
Clone_1623	13	1	Basophil	0.0	1.0	0.0	0.0	0.0	0.0	0.0
Clone_163	5	1	Multi-lineage	0.0	0.0	0.0	0.0	1.0	0.0	0.0
Clone_1631	10	1	Erythroid / Mk	0.0	0.0	0.0	1.0	0.0	0.0	0.0
Clone_1648	5	1	Multi-lineage	0.0	0.0	0.0	0.0	0.0	0.0	1.0
Clone_166	7	1	Monocyte	0.0	0.0	1.0	0.0	0.0	0.0	0.0
Clone_1667	6	1	Monocyte	0.0	0.0	1.0	0.0	0.0	0.0	0.0
Clone_1691	14	1	Neutrophil	1.0	0.0	0.0	0.0	0.0	0.0	0.0
Clone_1696	4	1	Multi-lineage	0.0	0.0	1.0	0.0	0.0	0.0	0.0
Clone_1736	0	2	Multi-lineage	0.0	0.0	0.0	0.0	0.0	0.5	0.5
Clone_1759	9	2	Neutrophil	0.0	0.0	0.0	0.0	0.0	1.0	0.0
Clone_1767	23	3	Erythroid / Mk	0.0	0.3333333333333333	0.0	0.6666666666666666	0.0	0.0	0.0
Clone_177	1	1	Neutrophil	0.0	0.0	0.0	1.0	0.0	0.0	0.0
Clone_1770	17	2	Erythroid / Mk	0.0	0.0	1.0	0.0	0.0	0.0	0.0
Clone_1782	14	1	Neutrophil	0.0	0.0	0.0	0.0	1.0	0.0	0.0
Clone_179	7	1	Monocyte	0.0	0.0	1.0	0.0	0.0	0.0	0.0
Clone_1792	12	1	Monocyte	0.0	1.0	0.0	0.0	0.0	0.0	0.0
Clone_1814	3	1	Multi-lineage	0.0	1.0	0.0	0.0	0.0	0.0	0.0
Clone_1823	2	2	Multi-lineage	0.0	0.0	0.0	1.0	0.0	0.0	0.0
Clone_1828	0	1	Multi-lineage	0.0	0.0	0.0	0.0	0.0	1.0	0.0
Clone_1839	14	2	Neutrophil	0.0	0.0	1.0	0.0	0.0	0.0	0.0
Clone_187	2	1	Multi-lineage	0.0	0.0	0.0	1.0	0.0	0.0	0.0
Clone_1879	9	1	Neutrophil	0.0	0.0	0.0	0.0	0.0	0.0	1.0
Clone_188	3	1	Multi-lineage	0.0	0.0	1.0	0.0	0.0	0.0	0.0
Clone_1884	3	1	Multi-lineage	0.0	1.0	0.0	0.0	0.0	0.0	0.0
Clone_1885	3	1	Multi-lineage	0.0	0.0	0.0	1.0	0.0	0.0	0.0
Clone_1899	12	1	Monocyte	1.0	0.0	0.0	0.0	0.0	0.0	0.0
Clone_190	0	2	Multi-lineage	0.0	0.0	0.0	0.0	0.5	0.5	0.0
Clone_1906	3	2	Multi-lineage	0.0	0.0	0.0	0.0	0.0	0.5	0.5
Clone_1923	9	2	Neutrophil	0.0	0.0	0.0	0.0	0.5	0.0	0.5
Clone_1926	8	1	Monocyte	0.0	0.0	1.0	0.0	0.0	0.0	0.0
Clone_1933	3	1	Multi-lineage	0.0	1.0	0.0	0.0	0.0	0.0	0.0
Clone_195	13	2	Basophil	0.0	0.5	0.5	0.0	0.0	0.0	0.0
Clone_1965	16	1	Neutrophil	0.0	0.0	1.0	0.0	0.0	0.0	0.0
Clone_197	4	1	Multi-lineage	0.0	0.0	0.0	1.0	0.0	0.0	0.0
Clone_1975	12	1	Monocyte	0.0	0.0	1.0	0.0	0.0	0.0	0.0
Clone_1989	0	2	Multi-lineage	0.0	0.0	0.0	0.0	0.0	0.0	1.0
Clone_2005	0	1	Multi-lineage	1.0	0.0	0.0	0.0	0.0	0.0	0.0
Clone_201	1	1	Neutrophil	0.0	1.0	0.0	0.0	0.0	0.0	0.0
Clone_2021	9	2	Neutrophil	0.0	0.0	0.0	0.0	0.0	0.5	0.5
Clone_2042	12	1	Monocyte	0.0	0.0	0.0	0.0	0.0	0.0	1.0
Clone_2043	11	1	Multi-lineage	0.0	0.0	0.0	0.0	0.0	1.0	0.0
Clone_2047	6	1	Monocyte	0.0	0.0	0.0	1.0	0.0	0.0	0.0
Clone_2054	5	1	Multi-lineage	0.0	0.0	1.0	0.0	0.0	0.0	0.0
Clone_2082	3	1	Multi-lineage	0.0	0.0	0.0	1.0	0.0	0.0	0.0
Clone_2092	18	2	Multi-lineage	0.0	0.0	0.0	1.0	0.0	0.0	0.0
Clone_21	18	2	Multi-lineage	0.0	1.0	0.0	0.0	0.0	0.0	0.0
Clone_210	12	2	Monocyte	1.0	0.0	0.0	0.0	0.0	0.0	0.0
Clone_2114	17	1	Erythroid / Mk	0.0	0.0	1.0	0.0	0.0	0.0	0.0
Clone_2115	18	1	Multi-lineage	0.0	0.0	0.0	0.0	0.0	1.0	0.0
Clone_2116	13	1	Basophil	0.0	1.0	0.0	0.0	0.0	0.0	0.0
Clone_212	1	1	Neutrophil	0.0	1.0	0.0	0.0	0.0	0.0	0.0
Clone_2139	22	1	Neutrophil	0.0	0.0	1.0	0.0	0.0	0.0	0.0
Clone_2143	22	1	Neutrophil	0.0	1.0	0.0	0.0	0.0	0.0	0.0
Clone_2151	13	2	Basophil	0.0	0.0	0.5	0.5	0.0	0.0	0.0
Clone_2156	9	3	Neutrophil	0.0	0.0	0.0	0.0	0.3333333333333333	0.3333333333333333	0.3333333333333333
Clone_2161	9	1	Neutrophil	0.0	1.0	0.0	0.0	0.0	0.0	0.0
Clone_218	17	2	Erythroid / Mk	0.0	0.0	1.0	0.0	0.0	0.0	0.0
Clone_2187	12	1	Monocyte	0.0	0.0	0.0	0.0	0.0	0.0	1.0
Clone_2190	16	2	Neutrophil	1.0	0.0	0.0	0.0	0.0	0.0	0.0
Clone_2209	5	1	Multi-lineage	0.0	0.0	0.0	1.0	0.0	0.0	0.0
Clone_2224	0	1	Multi-lineage	1.0	0.0	0.0	0.0	0.0	0.0	0.0
Clone_2225	6	1	Monocyte	0.0	1.0	0.0	0.0	0.0	0.0	0.0
Clone_2240	5	1	Multi-lineage	0.0	0.0	1.0	0.0	0.0	0.0	0.0
Clone_2258	12	1	Monocyte	0.0	0.0	1.0	0.0	0.0	0.0	0.0
Clone_2263	10	1	Erythroid / Mk	0.0	0.0	0.0	0.0	1.0	0.0	0.0
Clone_227	10	2	Erythroid / Mk	0.0	0.5	0.0	0.5	0.0	0.0	0.0
Clone_2284	13	3	Basophil	0.0	0.0	1.0	0.0	0.0	0.0	0.0
Clone_2289	7	2	Monocyte	0.0	0.0	0.0	0.0	0.5	0.5	0.0
Clone_2291	5	1	Multi-lineage	0.0	1.0	0.0	0.0	0.0	0.0	0.0
Clone_2293	1	1	Neutrophil	0.0	1.0	0.0	0.0	0.0	0.0	0.0
Clone_232	7	1	Monocyte	0.0	0.0	1.0	0.0	0.0	0.0	0.0
Clone_2323	18	1	Multi-lineage	0.0	0.0	1.0	0.0	0.0	0.0	0.0
Clone_2333	3	1	Multi-lineage	0.0	0.0	0.0	0.0	1.0	0.0	0.0
Clone_2334	9	1	Neutrophil	0.0	0.0	0.0	0.0	1.0	0.0	0.0
Clone_2343	4	2	Multi-lineage	0.0	0.0	0.0	0.0	0.0	0.5	0.5
Clone_2359	1	1	Neutrophil	0.0	0.0	1.0	0.0	0.0	0.0	0.0
Clone_2362	18	2	Multi-lineage	0.0	0.5	0.0	0.5	0.0	0.0	0.0
Clone_2368	23	1	Erythroid / Mk	0.0	0.0	1.0	0.0	0.0	0.0	0.0
Clone_2376	22	1	Neutrophil	0.0	0.0	0.0	1.0	0.0	0.0	0.0
Clone_2382	10	2	Erythroid / Mk	0.0	0.0	0.5	0.5	0.0	0.0	0.0
Clone_239	6	1	Monocyte	0.0	0.0	1.0	0.0	0.0	0.0	0.0
Clone_2402	0	1	Multi-lineage	1.0	0.0	0.0	0.0	0.0	0.0	0.0
Clone_2412	17	2	Erythroid / Mk	0.0	0.0	0.5	0.5	0.0	0.0	0.0
Clone_2413	23	1	Erythroid / Mk	0.0	0.0	1.0	0.0	0.0	0.0	0.0
Clone_2433	10	1	Erythroid / Mk	0.0	0.0	1.0	0.0	0.0	0.0	0.0
Clone_2437	6	1	Monocyte	0.0	0.0	1.0	0.0	0.0	0.0	0.0
Clone_2440	2	1	Multi-lineage	0.0	0.0	0.0	1.0	0.0	0.0	0.0
Clone_2448	3	1	Multi-lineage	0.0	0.0	0.0	0.0	0.0	0.0	1.0
Clone_2450	2	1	Multi-lineage	0.0	1.0	0.0	0.0	0.0	0.0	0.0
Clone_2462	8	1	Monocyte	0.0	0.0	0.0	1.0	0.0	0.0	0.0
Clone_2488	10	1	Erythroid / Mk	0.0	0.0	0.0	1.0	0.0	0.0	0.0
Clone_2489	18	1	Multi-lineage	0.0	0.0	0.0	1.0	0.0	0.0	0.0
Clone_2497	6	1	Monocyte	0.0	1.0	0.0	0.0	0.0	0.0	0.0
Clone_251	8	1	Monocyte	0.0	1.0	0.0	0.0	0.0	0.0	0.0
Clone_2536	14	2	Neutrophil	0.0	0.0	0.0	0.0	0.0	0.5	0.5
Clone_2542	6	1	Monocyte	0.0	0.0	1.0	0.0	0.0	0.0	0.0
Clone_2569	6	1	Monocyte	0.0	0.0	0.0	0.0	0.0	0.0	1.0
Clone_2572	1	1	Neutrophil	0.0	1.0	0.0	0.0	0.0	0.0	0.0
Clone_2575	22	1	Neutrophil	0.0	0.0	0.0	1.0	0.0	0.0	0.0
Clone_2577	6	1	Monocyte	0.0	0.0	0.0	0.0	1.0	0.0	0.0
Clone_2599	4	1	Multi-lineage	0.0	0.0	0.0	1.0	0.0	0.0	0.0
Clone_260	7	1	Monocyte	0.0	0.0	0.0	0.0	0.0	0.0	1.0
Clone_2601	3	1	Multi-lineage	0.0	0.0	1.0	0.0	0.0	0.0	0.0
Clone_2602	13	1	Basophil	0.0	0.0	1.0	0.0	0.0	0.0	0.0
Clone_2618	14	1	Neutrophil	1.0	0.0	0.0	0.0	0.0	0.0	0.0
Clone_2634	5	1	Multi-lineage	0.0	0.0	0.0	0.0	0.0	0.0	1.0
Clone_2636	4	1	Multi-lineage	0.0	0.0	1.0	0.0	0.0	0.0	0.0
Clone_2661	23	1	Erythroid / Mk	0.0	0.0	1.0	0.0	0.0	0.0	0.0
Clone_2673	0	1	Multi-lineage	1.0	0.0	0.0	0.0	0.0	0.0	0.0
Clone_2689	3	1	Multi-lineage	0.0	0.0	0.0	0.0	0.0	0.0	1.0
Clone_269	12	2	Monocyte	0.0	0.0	0.5	0.5	0.0	0.0	0.0
Clone_2694	16	2	Neutrophil	0.0	0.5	0.5	0.0	0.0	0.0	0.0
Clone_2703	1	1	Neutrophil	0.0	0.0	1.0	0.0	0.0	0.0	0.0
Clone_2717	2	1	Multi-lineage	0.0	1.0	0.0	0.0	0.0	0.0	0.0
Clone_2721	3	1	Multi-lineage	0.0	0.0	0.0	1.0	0.0	0.0	0.0
Clone_2727	9	1	Neutrophil	0.0	0.0	0.0	0.0	1.0	0.0	0.0
Clone_2742	6	2	Monocyte	0.0	0.0	0.5	0.5	0.0	0.0	0.0
Clone_2744	13	1	Basophil	0.0	0.0	0.0	1.0	0.0	0.0	0.0
Clone_2749	11	1	Multi-lineage	0.0	0.0	0.0	0.0	0.0	1.0	0.0
Clone_2767	1	1	Neutrophil	0.0	0.0	0.0	1.0	0.0	0.0	0.0
Clone_277	6	2	Monocyte	0.0	0.0	1.0	0.0	0.0	0.0	0.0
Clone_2774	18	1	Multi-lineage	0.0	1.0	0.0	0.0	0.0	0.0	0.0
Clone_278	18	1	Multi-lineage	0.0	1.0	0.0	0.0	0.0	0.0	0.0
Clone_2788	22	1	Neutrophil	0.0	0.0	1.0	0.0	0.0	0.0	0.0
Clone_2791	12	2	Monocyte	1.0	0.0	0.0	0.0	0.0	0.0	0.0
Clone_2801	2	1	Multi-lineage	0.0	0.0	0.0	1.0	0.0	0.0	0.0
Clone_2811	14	1	Neutrophil	1.0	0.0	0.0	0.0	0.0	0.0	0.0
Clone_2812	16	1	Neutrophil	0.0	0.0	1.0	0.0	0.0	0.0	0.0
Clone_2813	0	1	Multi-lineage	0.0	0.0	1.0	0.0	0.0	0.0	0.0
Clone_2821	5	1	Multi-lineage	0.0	0.0	0.0	1.0	0.0	0.0	0.0
Clone_283	2	1	Multi-lineage	0.0	0.0	0.0	0.0	1.0	0.0	0.0
Clone_2831	0	1	Multi-lineage	1.0	0.0	0.0	0.0	0.0	0.0	0.0
Clone_2838	10	1	Erythroid / Mk	0.0	0.0	1.0	0.0	0.0	0.0	0.0
Clone_2868	0	2	Multi-lineage	0.0	0.0	0.0	0.0	0.5	0.5	0.0
Clone_2877	14	1	Neutrophil	1.0	0.0	0.0	0.0	0.0	0.0	0.0
Clone_2884	14	2	Neutrophil	1.0	0.0	0.0	0.0	0.0	0.0	0.0
Clone_2890	4	1	Multi-lineage	0.0	0.0	0.0	1.0	0.0	0.0	0.0
Clone_2897	9	2	Neutrophil	0.0	0.0	1.0	0.0	0.0	0.0	0.0
Clone_2899	4	1	Multi-lineage	1.0	0.0	0.0	0.0	0.0	0.0	0.0
Clone_2905	5	3	Multi-lineage	0.0	0.0	0.0	1.0	0.0	0.0	0.0
Clone_2913	18	2	Multi-lineage	0.0	0.0	1.0	0.0	0.0	0.0	0.0
Clone_2919	9	2	Neutrophil	0.0	0.0	0.0	0.0	0.0	0.0	1.0
Clone_2928	3	1	Multi-lineage	0.0	0.0	1.0	0.0	0.0	0.0	0.0
Clone_2946	16	1	Neutrophil	0.0	1.0	0.0	0.0	0.0	0.0	0.0
Clone_297	8	2	Monocyte	0.0	1.0	0.0	0.0	0.0	0.0	0.0
Clone_2993	0	1	Multi-lineage	0.0	0.0	0.0	0.0	1.0	0.0	0.0
Clone_2996	22	1	Neutrophil	0.0	0.0	0.0	1.0	0.0	0.0	0.0
Clone_3000	8	1	Monocyte	0.0	1.0	0.0	0.0	0.0	0.0	0.0
Clone_3004	12	1	Monocyte	0.0	0.0	0.0	1.0	0.0	0.0	0.0
Clone_3007	7	2	Monocyte	1.0	0.0	0.0	0.0	0.0	0.0	0.0
Clone_3010	0	1	Multi-lineage	0.0	0.0	1.0	0.0	0.0	0.0	0.0
Clone_3016	14	1	Neutrophil	1.0	0.0	0.0	0.0	0.0	0.0	0.0
Clone_3024	0	2	Multi-lineage	0.0	0.0	0.0	0.0	0.0	0.5	0.5
Clone_3033	3	1	Multi-lineage	0.0	0.0	0.0	1.0	0.0	0.0	0.0
Clone_3046	3	1	Multi-lineage	0.0	1.0	0.0	0.0	0.0	0.0	0.0
Clone_3069	18	1	Multi-lineage	0.0	0.0	1.0	0.0	0.0	0.0	0.0
Clone_3084	11	2	Multi-lineage	0.0	0.0	1.0	0.0	0.0	0.0	0.0
Clone_3087	14	4	Neutrophil	0.0	0.0	0.0	0.0	0.5	0.5	0.0
Clone_3095	12	3	Monocyte	0.0	0.0	0.0	1.0	0.0	0.0	0.0
Clone_312	1	1	Neutrophil	0.0	0.0	0.0	1.0	0.0	0.0	0.0
Clone_3120	9	3	Neutrophil	0.0	1.0	0.0	0.0	0.0	0.0	0.0
Clone_3128	7	2	Monocyte	0.0	0.0	0.0	1.0	0.0	0.0	0.0
Clone_3134	3	1	Multi-lineage	0.0	0.0	1.0	0.0	0.0	0.0	0.0
Clone_3135	13	1	Basophil	0.0	1.0	0.0	0.0	0.0	0.0	0.0
Clone_3156	12	2	Monocyte	0.0	0.0	0.5	0.5	0.0	0.0	0.0
Clone_3161	17	1	Erythroid / Mk	0.0	0.0	1.0	0.0	0.0	0.0	0.0
Clone_3164	18	2	Multi-lineage	0.0	0.0	1.0	0.0	0.0	0.0	0.0
Clone_3165	0	1	Multi-lineage	1.0	0.0	0.0	0.0	0.0	0.0	0.0
Clone_3196	14	2	Neutrophil	0.0	0.0	0.0	0.0	0.0	0.0	1.0
Clone_3200	8	2	Monocyte	0.0	0.0	0.5	0.5	0.0	0.0	0.0
Clone_3203	4	2	Multi-lineage	0.0	0.0	0.0	1.0	0.0	0.0	0.0
Clone_3206	14	1	Neutrophil	0.0	1.0	0.0	0.0	0.0	0.0	0.0
Clone_3207	9	3	Neutrophil	0.0	0.0	0.0	0.0	1.0	0.0	0.0
Clone_3231	9	1	Neutrophil	0.0	0.0	0.0	1.0	0.0	0.0	0.0
Clone_3237	10	1	Erythroid / Mk	0.0	1.0	0.0	0.0	0.0	0.0	0.0
Clone_3254	13	1	Basophil	0.0	0.0	0.0	1.0	0.0	0.0	0.0
Clone_3258	11	1	Multi-lineage	0.0	0.0	0.0	0.0	0.0	1.0	0.0
Clone_3260	9	1	Neutrophil	0.0	0.0	0.0	0.0	0.0	0.0	1.0
Clone_3261	12	1	Monocyte	0.0	0.0	0.0	1.0	0.0	0.0	0.0
Clone_3262	17	3	Erythroid / Mk	0.0	0.3333333333333333	0.6666666666666666	0.0	0.0	0.0	0.0
Clone_3277	4	1	Multi-lineage	0.0	0.0	0.0	1.0	0.0	0.0	0.0
Clone_3296	3	2	Multi-lineage	0.0	0.0	0.0	0.0	0.0	0.5	0.5
Clone_3301	14	2	Neutrophil	1.0	0.0	0.0	0.0	0.0	0.0	0.0
Clone_3309	4	1	Multi-lineage	0.0	1.0	0.0	0.0	0.0	0.0	0.0
Clone_3319	5	3	Multi-lineage	0.0	0.3333333333333333	0.0	0.6666666666666666	0.0	0.0	0.0
Clone_3324	14	1	Neutrophil	1.0	0.0	0.0	0.0	0.0	0.0	0.0
Clone_3325	7	2	Monocyte	0.0	0.0	0.5	0.5	0.0	0.0	0.0
Clone_333	12	2	Monocyte	0.0	0.0	0.0	0.0	0.0	0.0	1.0
Clone_3345	0	2	Multi-lineage	1.0	0.0	0.0	0.0	0.0	0.0	0.0
Clone_3348	23	1	Erythroid / Mk	0.0	0.0	0.0	0.0	0.0	1.0	0.0
Clone_336	12	1	Monocyte	0.0	0.0	0.0	0.0	0.0	0.0	1.0
Clone_3363	5	1	Multi-lineage	0.0	0.0	0.0	1.0	0.0	0.0	0.0
Clone_3372	13	1	Basophil	0.0	1.0	0.0	0.0	0.0	0.0	0.0
Clone_3378	13	1	Basophil	0.0	0.0	0.0	0.0	0.0	1.0	0.0
Clone_338	9	2	Neutrophil	0.0	0.0	0.0	0.0	0.5	0.5	0.0
Clone_3385	3	1	Multi-lineage	0.0	1.0	0.0	0.0	0.0	0.0	0.0
Clone_3397	8	2	Monocyte	0.0	0.0	0.0	0.0	0.0	0.5	0.5
Clone_3398	11	1	Multi-lineage	0.0	1.0	0.0	0.0	0.0	0.0	0.0
Clone_3421	13	1	Basophil	0.0	1.0	0.0	0.0	0.0	0.0	0.0
Clone_3424	14	1	Neutrophil	0.0	0.0	0.0	0.0	0.0	0.0	1.0
Clone_3425	12	4	Monocyte	0.0	0.0	0.0	0.0	0.25	0.0	0.75
Clone_3451	1	1	Neutrophil	0.0	1.0	0.0	0.0	0.0	0.0	0.0
Clone_3459	12	1	Monocyte	0.0	0.0	1.0	0.0	0.0	0.0	0.0
Clone_3460	17	4	Erythroid / Mk	0.0	0.25	0.0	0.75	0.0	0.0	0.0
Clone_3469	0	1	Multi-lineage	0.0	0.0	0.0	0.0	0.0	1.0	0.0
Clone_3485	3	1	Multi-lineage	0.0	0.0	0.0	0.0	1.0	0.0	0.0
Clone_3491	7	1	Monocyte	0.0	0.0	0.0	1.0	0.0	0.0	0.0
Clone_3492	4	3	Multi-lineage	0.0	0.0	0.0	0.0	0.3333333333333333	0.3333333333333333	0.3333333333333333
Clone_3497	23	1	Erythroid / Mk	0.0	0.0	0.0	0.0	0.0	1.0	0.0
Clone_3498	18	1	Multi-lineage	0.0	0.0	0.0	1.0	0.0	0.0	0.0
Clone_3504	3	1	Multi-lineage	0.0	1.0	0.0	0.0	0.0	0.0	0.0
Clone_3529	3	1	Multi-lineage	0.0	0.0	0.0	0.0	0.0	0.0	1.0
Clone_3541	12	1	Monocyte	0.0	1.0	0.0	0.0	0.0	0.0	0.0
Clone_3558	13	2	Basophil	0.0	0.0	0.0	1.0	0.0	0.0	0.0
Clone_3562	5	1	Multi-lineage	0.0	0.0	0.0	1.0	0.0	0.0	0.0
Clone_3567	18	2	Multi-lineage	0.0	0.0	0.0	0.0	0.5	0.5	0.0
Clone_3569	18	1	Multi-lineage	0.0	0.0	0.0	0.0	0.0	1.0	0.0
Clone_3570	3	2	Multi-lineage	0.0	0.0	0.0	1.0	0.0	0.0	0.0
Clone_3571	2	1	Multi-lineage	0.0	0.0	0.0	0.0	0.0	0.0	1.0
Clone_3574	11	1	Multi-lineage	0.0	1.0	0.0	0.0	0.0	0.0	0.0
Clone_3579	17	3	Erythroid / Mk	0.0	0.6666666666666666	0.3333333333333333	0.0	0.0	0.0	0.0
Clone_3587	8	1	Monocyte	0.0	0.0	1.0	0.0	0.0	0.0	0.0
Clone_3591	12	1	Monocyte	0.0	0.0	1.0	0.0	0.0	0.0	0.0
Clone_3599	17	3	Erythroid / Mk	0.0	0.3333333333333333	0.6666666666666666	0.0	0.0	0.0	0.0
Clone_3605	12	1	Monocyte	0.0	1.0	0.0	0.0	0.0	0.0	0.0
Clone_3609	7	1	Monocyte	0.0	1.0	0.0	0.0	0.0	0.0	0.0
Clone_361	13	2	Basophil	0.0	0.0	1.0	0.0	0.0	0.0	0.0
Clone_3611	2	1	Multi-lineage	0.0	0.0	0.0	1.0	0.0	0.0	0.0
Clone_3621	12	1	Monocyte	0.0	0.0	1.0	0.0	0.0	0.0	0.0
Clone_3622	23	1	Erythroid / Mk	0.0	0.0	0.0	1.0	0.0	0.0	0.0
Clone_3631	0	1	Multi-lineage	1.0	0.0	0.0	0.0	0.0	0.0	0.0
Clone_3633	9	1	Neutrophil	1.0	0.0	0.0	0.0	0.0	0.0	0.0
Clone_3634	17	2	Erythroid / Mk	0.0	0.0	1.0	0.0	0.0	0.0	0.0
Clone_3667	8	2	Monocyte	0.0	0.0	0.0	1.0	0.0	0.0	0.0
Clone_3686	17	1	Erythroid / Mk	0.0	1.0	0.0	0.0	0.0	0.0	0.0
Clone_3696	12	1	Monocyte	0.0	0.0	0.0	0.0	0.0	0.0	1.0
Clone_3703	10	2	Erythroid / Mk	0.0	0.0	0.0	1.0	0.0	0.0	0.0
Clone_3704	12	1	Monocyte	0.0	1.0	0.0	0.0	0.0	0.0	0.0
Clone_3708	6	2	Monocyte	0.0	0.0	0.0	1.0	0.0	0.0	0.0
Clone_3709	12	2	Monocyte	0.0	0.0	0.5	0.5	0.0	0.0	0.0
Clone_3719	2	1	Multi-lineage	0.0	0.0	0.0	1.0	0.0	0.0	0.0
Clone_3731	6	1	Monocyte	0.0	0.0	1.0	0.0	0.0	0.0	0.0
Clone_3746	4	1	Multi-lineage	0.0	1.0	0.0	0.0	0.0	0.0	0.0
Clone_375	8	1	Monocyte	0.0	1.0	0.0	0.0	0.0	0.0	0.0
Clone_3757	18	2	Multi-lineage	0.0	0.5	0.5	0.0	0.0	0.0	0.0
Clone_3759	8	1	Monocyte	0.0	1.0	0.0	0.0	0.0	0.0	0.0
Clone_3762	0	1	Multi-lineage	0.0	0.0	0.0	0.0	0.0	0.0	1.0
Clone_3767	13	1	Basophil	0.0	1.0	0.0	0.0	0.0	0.0	0.0
Clone_3789	13	1	Basophil	0.0	1.0	0.0	0.0	0.0	0.0	0.0
Clone_3790	10	1	Erythroid / Mk	1.0	0.0	0.0	0.0	0.0	0.0	0.0
Clone_3795	5	1	Multi-lineage	0.0	0.0	0.0	1.0	0.0	0.0	0.0
Clone_38	18	3	Multi-lineage	0.0	0.6666666666666666	0.0	0.3333333333333333	0.0	0.0	0.0
Clone_380	1	1	Neutrophil	0.0	0.0	0.0	1.0	0.0	0.0	0.0
Clone_3801	0	1	Multi-lineage	0.0	0.0	0.0	0.0	0.0	1.0	0.0
Clone_3807	16	1	Neutrophil	0.0	1.0	0.0	0.0	0.0	0.0	0.0
Clone_3812	18	1	Multi-lineage	0.0	0.0	0.0	1.0	0.0	0.0	0.0
Clone_3816	16	1	Neutrophil	0.0	0.0	0.0	1.0	0.0	0.0	0.0
Clone_3824	22	1	Neutrophil	0.0	0.0	1.0	0.0	0.0	0.0	0.0
Clone_3835	7	1	Monocyte	0.0	0.0	0.0	1.0	0.0	0.0	0.0
Clone_3838	4	3	Multi-lineage	0.0	0.0	1.0	0.0	0.0	0.0	0.0
Clone_3858	7	1	Monocyte	0.0	0.0	1.0	0.0	0.0	0.0	0.0
Clone_3869	0	2	Multi-lineage	1.0	0.0	0.0	0.0	0.0	0.0	0.0
Clone_3873	18	1	Multi-lineage	0.0	0.0	1.0	0.0	0.0	0.0	0.0
Clone_3898	2	1	Multi-lineage	0.0	1.0	0.0	0.0	0.0	0.0	0.0
Clone_3906	6	1	Monocyte	0.0	0.0	1.0	0.0	0.0	0.0	0.0
Clone_3916	23	1	Erythroid / Mk	0.0	0.0	0.0	1.0	0.0	0.0	0.0
Clone_3944	1	1	Neutrophil	0.0	0.0	1.0	0.0	0.0	0.0	0.0
Clone_3959	12	3	Monocyte	0.0	0.0	0.0	0.0	0.3333333333333333	0.3333333333333333	0.3333333333333333
Clone_3964	3	1	Multi-lineage	0.0	0.0	1.0	0.0	0.0	0.0	0.0
Clone_3981	12	1	Monocyte	0.0	0.0	0.0	0.0	0.0	1.0	0.0
Clone_399	18	2	Multi-lineage	0.0	0.5	0.5	0.0	0.0	0.0	0.0
Clone_3996	23	1	Erythroid / Mk	0.0	0.0	1.0	0.0	0.0	0.0	0.0
Clone_4002	18	1	Multi-lineage	0.0	0.0	1.0	0.0	0.0	0.0	0.0
Clone_4003	8	1	Monocyte	0.0	0.0	1.0	0.0	0.0	0.0	0.0
Clone_4007	5	1	Multi-lineage	0.0	1.0	0.0	0.0	0.0	0.0	0.0
Clone_4011	3	2	Multi-lineage	0.0	0.0	0.0	1.0	0.0	0.0	0.0
Clone_4024	7	1	Monocyte	0.0	0.0	0.0	0.0	0.0	0.0	1.0
Clone_4039	10	1	Erythroid / Mk	0.0	0.0	0.0	1.0	0.0	0.0	0.0
Clone_407	0	1	Multi-lineage	0.0	0.0	0.0	0.0	0.0	0.0	1.0
Clone_4075	17	1	Erythroid / Mk	0.0	1.0	0.0	0.0	0.0	0.0	0.0
Clone_4086	10	1	Erythroid / Mk	0.0	0.0	0.0	0.0	1.0	0.0	0.0
Clone_4098	17	1	Erythroid / Mk	0.0	0.0	1.0	0.0	0.0	0.0	0.0
Clone_4115	13	1	Basophil	0.0	1.0	0.0	0.0	0.0	0.0	0.0
Clone_4117	12	1	Monocyte	0.0	0.0	0.0	0.0	1.0	0.0	0.0
Clone_4123	22	1	Neutrophil	0.0	0.0	0.0	1.0	0.0	0.0	0.0
Clone_4141	0	4	Multi-lineage	0.0	0.0	0.0	0.0	0.0	0.25	0.75
Clone_4145	18	1	Multi-lineage	0.0	0.0	0.0	1.0	0.0	0.0	0.0
Clone_4150	8	1	Monocyte	0.0	1.0	0.0	0.0	0.0	0.0	0.0
Clone_417	5	1	Multi-lineage	0.0	0.0	0.0	0.0	0.0	1.0	0.0
Clone_4173	7	5	Monocyte	0.0	0.0	0.0	0.0	0.6	0.2	0.2
Clone_4178	6	1	Monocyte	0.0	1.0	0.0	0.0	0.0	0.0	0.0
Clone_4183	2	1	Multi-lineage	0.0	0.0	0.0	0.0	1.0	0.0	0.0
Clone_4185	1	1	Neutrophil	0.0	1.0	0.0	0.0	0.0	0.0	0.0
Clone_4192	12	1	Monocyte	0.0	0.0	0.0	1.0	0.0	0.0	0.0
Clone_4195	6	1	Monocyte	0.0	0.0	1.0	0.0	0.0	0.0	0.0
Clone_4248	0	1	Multi-lineage	1.0	0.0	0.0	0.0	0.0	0.0	0.0
Clone_4256	3	1	Multi-lineage	0.0	0.0	0.0	0.0	1.0	0.0	0.0
Clone_4278	6	1	Monocyte	0.0	0.0	1.0	0.0	0.0	0.0	0.0
Clone_4279	3	1	Multi-lineage	0.0	1.0	0.0	0.0	0.0	0.0	0.0
Clone_4287	8	1	Monocyte	0.0	0.0	0.0	0.0	1.0	0.0	0.0
Clone_4300	14	4	Neutrophil	0.0	0.0	0.0	0.0	0.25	0.75	0.0
Clone_4304	12	1	Monocyte	1.0	0.0	0.0	0.0	0.0	0.0	0.0
Clone_4308	3	1	Multi-lineage	0.0	0.0	0.0	1.0	0.0	0.0	0.0
Clone_4321	0	1	Multi-lineage	1.0	0.0	0.0	0.0	0.0	0.0	0.0
Clone_4323	8	2	Monocyte	0.0	0.0	0.0	0.0	0.5	0.0	0.5
Clone_4333	7	1	Monocyte	0.0	0.0	0.0	0.0	1.0	0.0	0.0
Clone_435	16	2	Neutrophil	0.0	1.0	0.0	0.0	0.0	0.0	0.0
Clone_4358	8	1	Monocyte	0.0	1.0	0.0	0.0	0.0	0.0	0.0
Clone_4360	22	1	Neutrophil	0.0	0.0	1.0	0.0	0.0	0.0	0.0
Clone_4365	22	1	Neutrophil	0.0	0.0	1.0	0.0	0.0	0.0	0.0
Clone_4368	8	1	Monocyte	0.0	0.0	0.0	1.0	0.0	0.0	0.0
Clone_4371	11	2	Multi-lineage	0.0	0.5	0.0	0.5	0.0	0.0	0.0
Clone_4389	2	1	Multi-lineage	0.0	1.0	0.0	0.0	0.0	0.0	0.0
Clone_4392	14	1	Neutrophil	0.0	0.0	0.0	0.0	0.0	0.0	1.0
Clone_4396	8	1	Monocyte	0.0	0.0	1.0	0.0	0.0	0.0	0.0
Clone_4397	16	1	Neutrophil	0.0	0.0	1.0	0.0	0.0	0.0	0.0
Clone_4400	23	1	Erythroid / Mk	0.0	1.0	0.0	0.0	0.0	0.0	0.0
Clone_4406	2	2	Multi-lineage	0.0	0.0	0.0	0.0	0.0	0.5	0.5
Clone_4411	6	1	Monocyte	0.0	1.0	0.0	0.0	0.0	0.0	0.0
Clone_4412	0	2	Multi-lineage	0.0	0.0	0.0	0.0	0.0	1.0	0.0
Clone_4415	17	1	Erythroid / Mk	0.0	0.0	0.0	1.0	0.0	0.0	0.0
Clone_4419	13	1	Basophil	1.0	0.0	0.0	0.0	0.0	0.0	0.0
Clone_4428	22	1	Neutrophil	0.0	1.0	0.0	0.0	0.0	0.0	0.0
Clone_444	4	1	Multi-lineage	0.0	1.0	0.0	0.0	0.0	0.0	0.0
Clone_4445	0	5	Multi-lineage	0.0	0.0	0.4	0.6	0.0	0.0	0.0
Clone_4480	4	2	Multi-lineage	0.0	1.0	0.0	0.0	0.0	0.0	0.0
Clone_4484	3	1	Multi-lineage	0.0	0.0	1.0	0.0	0.0	0.0	0.0
Clone_4485	6	1	Monocyte	0.0	0.0	1.0	0.0	0.0	0.0	0.0
Clone_4499	7	1	Monocyte	0.0	0.0	0.0	0.0	0.0	1.0	0.0
Clone_4518	22	1	Neutrophil	0.0	1.0	0.0	0.0	0.0	0.0	0.0
Clone_452	22	1	Neutrophil	0.0	0.0	1.0	0.0	0.0	0.0	0.0
Clone_4520	18	1	Multi-lineage	0.0	1.0	0.0	0.0	0.0	0.0	0.0
Clone_4547	17	2	Erythroid / Mk	0.0	0.5	0.5	0.0	0.0	0.0	0.0
Clone_4549	13	1	Basophil	0.0	0.0	1.0	0.0	0.0	0.0	0.0
Clone_4581	11	2	Multi-lineage	0.0	0.0	0.0	0.0	0.0	0.0	1.0
Clone_4589	6	1	Monocyte	0.0	0.0	1.0	0.0	0.0	0.0	0.0
Clone_4607	18	1	Multi-lineage	0.0	1.0	0.0	0.0	0.0	0.0	0.0
Clone_4645	5	1	Multi-lineage	0.0	0.0	1.0	0.0	0.0	0.0	0.0
Clone_4646	5	2	Multi-lineage	0.0	0.0	0.0	1.0	0.0	0.0	0.0
Clone_4647	9	1	Neutrophil	0.0	0.0	0.0	0.0	0.0	0.0	1.0
Clone_4661	13	1	Basophil	0.0	0.0	1.0	0.0	0.0	0.0	0.0
Clone_4663	10	1	Erythroid / Mk	0.0	0.0	0.0	1.0	0.0	0.0	0.0
Clone_4673	17	1	Erythroid / Mk	0.0	0.0	0.0	1.0	0.0	0.0	0.0
Clone_4674	5	1	Multi-lineage	0.0	0.0	1.0	0.0	0.0	0.0	0.0
Clone_4678	11	1	Multi-lineage	0.0	0.0	0.0	0.0	0.0	1.0	0.0
Clone_4689	14	1	Neutrophil	0.0	0.0	0.0	1.0	0.0	0.0	0.0
Clone_4709	12	1	Monocyte	0.0	0.0	0.0	0.0	0.0	1.0	0.0
Clone_4719	7	2	Monocyte	0.0	0.0	0.0	0.0	0.0	1.0	0.0
Clone_4744	10	1	Erythroid / Mk	0.0	1.0	0.0	0.0	0.0	0.0	0.0
Clone_4748	7	1	Monocyte	0.0	1.0	0.0	0.0	0.0	0.0	0.0
Clone_4751	5	2	Multi-lineage	0.0	0.0	0.5	0.5	0.0	0.0	0.0
Clone_4757	9	2	Neutrophil	0.0	0.0	0.0	0.0	0.0	0.5	0.5
Clone_4796	11	3	Multi-lineage	0.0	0.0	1.0	0.0	0.0	0.0	0.0
Clone_4821	23	1	Erythroid / Mk	0.0	1.0	0.0	0.0	0.0	0.0	0.0
Clone_4827	10	2	Erythroid / Mk	0.0	0.0	0.0	0.0	0.0	0.5	0.5
Clone_4836	9	3	Neutrophil	0.0	0.0	0.0	0.0	0.0	0.3333333333333333	0.6666666666666666
Clone_4846	11	1	Multi-lineage	0.0	0.0	0.0	1.0	0.0	0.0	0.0
Clone_4847	23	2	Erythroid / Mk	0.0	0.5	0.5	0.0	0.0	0.0	0.0
Clone_4857	8	1	Monocyte	0.0	0.0	1.0	0.0	0.0	0.0	0.0
Clone_4862	11	1	Multi-lineage	0.0	0.0	0.0	0.0	1.0	0.0	0.0
Clone_4865	10	1	Erythroid / Mk	0.0	0.0	0.0	1.0	0.0	0.0	0.0
Clone_4868	8	1	Monocyte	0.0	1.0	0.0	0.0	0.0	0.0	0.0
Clone_4872	8	2	Monocyte	0.0	0.5	0.0	0.5	0.0	0.0	0.0
Clone_4877	9	1	Neutrophil	0.0	0.0	0.0	0.0	0.0	0.0	1.0
Clone_4890	11	1	Multi-lineage	0.0	0.0	1.0	0.0	0.0	0.0	0.0
Clone_4906	23	1	Erythroid / Mk	0.0	0.0	0.0	1.0	0.0	0.0	0.0
Clone_4935	14	1	Neutrophil	1.0	0.0	0.0	0.0	0.0	0.0	0.0
Clone_4941	11	2	Multi-lineage	0.0	0.5	0.5	0.0	0.0	0.0	0.0
Clone_4947	4	1	Multi-lineage	0.0	0.0	0.0	1.0	0.0	0.0	0.0
Clone_4962	11	1	Multi-lineage	0.0	1.0	0.0	0.0	0.0	0.0	0.0
Clone_4965	8	2	Monocyte	0.0	1.0	0.0	0.0	0.0	0.0	0.0
Clone_4987	23	1	Erythroid / Mk	0.0	1.0	0.0	0.0	0.0	0.0	0.0
Clone_50	22	1	Neutrophil	0.0	1.0	0.0	0.0	0.0	0.0	0.0
Clone_5001	23	1	Erythroid / Mk	0.0	0.0	1.0	0.0	0.0	0.0	0.0
Clone_5005	8	1	Monocyte	0.0	0.0	1.0	0.0	0.0	0.0	0.0
Clone_501	16	1	Neutrophil	0.0	0.0	0.0	1.0	0.0	0.0	0.0
Clone_5012	3	1	Multi-lineage	0.0	0.0	0.0	1.0	0.0	0.0	0.0
Clone_5014	3	2	Multi-lineage	0.0	0.0	0.0	0.0	0.0	1.0	0.0
Clone_5015	3	1	Multi-lineage	0.0	0.0	0.0	1.0	0.0	0.0	0.0
Clone_5028	18	1	Multi-lineage	0.0	1.0	0.0	0.0	0.0	0.0	0.0
Clone_503	16	1	Neutrophil	0.0	0.0	0.0	0.0	0.0	0.0	1.0
Clone_5030	10	3	Erythroid / Mk	0.0	0.3333333333333333	0.3333333333333333	0.3333333333333333	0.0	0.0	0.0
Clone_5040	9	2	Neutrophil	0.0	0.0	0.0	0.0	0.5	0.5	0.0
Clone_5057	6	1	Monocyte	0.0	1.0	0.0	0.0	0.0	0.0	0.0
Clone_506	16	3	Neutrophil	0.0	0.0	0.6666666666666666	0.3333333333333333	0.0	0.0	0.0
Clone_5072	12	2	Monocyte	0.0	0.0	0.0	0.0	0.5	0.0	0.5
Clone_5075	16	1	Neutrophil	0.0	1.0	0.0	0.0	0.0	0.0	0.0
Clone_508	16	1	Neutrophil	0.0	0.0	0.0	1.0	0.0	0.0	0.0
Clone_5083	6	1	Monocyte	0.0	0.0	0.0	0.0	1.0	0.0	0.0
Clone_5084	10	1	Erythroid / Mk	0.0	1.0	0.0	0.0	0.0	0.0	0.0
Clone_5091	8	1	Monocyte	0.0	0.0	0.0	0.0	0.0	1.0	0.0
Clone_5097	0	1	Multi-lineage	0.0	0.0	0.0	0.0	1.0	0.0	0.0
Clone_5117	2	2	Multi-lineage	0.0	0.0	1.0	0.0	0.0	0.0	0.0
Clone_5131	12	2	Monocyte	0.0	0.0	1.0	0.0	0.0	0.0	0.0
Clone_5143	11	1	Multi-lineage	0.0	0.0	1.0	0.0	0.0	0.0	0.0
Clone_5162	1	1	Neutrophil	0.0	0.0	1.0	0.0	0.0	0.0	0.0
Clone_5196	12	1	Monocyte	0.0	0.0	1.0	0.0	0.0	0.0	0.0
Clone_5203	10	1	Erythroid / Mk	0.0	1.0	0.0	0.0	0.0	0.0	0.0
Clone_5211	18	1	Multi-lineage	0.0	1.0	0.0	0.0	0.0	0.0	0.0
Clone_5265	14	1	Neutrophil	1.0	0.0	0.0	0.0	0.0	0.0	0.0
Clone_5278	6	1	Monocyte	0.0	1.0	0.0	0.0	0.0	0.0	0.0
Clone_5282	18	2	Multi-lineage	0.0	0.0	0.0	1.0	0.0	0.0	0.0
Clone_529	3	1	Multi-lineage	0.0	0.0	0.0	0.0	0.0	0.0	1.0
Clone_5291	11	1	Multi-lineage	0.0	0.0	1.0	0.0	0.0	0.0	0.0
Clone_5293	3	1	Multi-lineage	0.0	0.0	0.0	1.0	0.0	0.0	0.0
Clone_5311	1	1	Neutrophil	0.0	1.0	0.0	0.0	0.0	0.0	0.0
Clone_5313	3	1	Multi-lineage	0.0	0.0	0.0	0.0	0.0	0.0	1.0
Clone_5319	11	1	Multi-lineage	0.0	0.0	1.0	0.0	0.0	0.0	0.0
Clone_5355	6	1	Monocyte	0.0	0.0	0.0	1.0	0.0	0.0	0.0
Clone_5380	16	2	Neutrophil	0.0	0.5	0.5	0.0	0.0	0.0	0.0
Clone_5384	18	2	Multi-lineage	0.0	0.5	0.5	0.0	0.0	0.0	0.0
Clone_5387	3	1	Multi-lineage	0.0	1.0	0.0	0.0	0.0	0.0	0.0
Clone_5401	3	1	Multi-lineage	0.0	0.0	0.0	1.0	0.0	0.0	0.0
Clone_5405	6	1	Monocyte	0.0	0.0	1.0	0.0	0.0	0.0	0.0
Clone_5408	10	1	Erythroid / Mk	0.0	0.0	1.0	0.0	0.0	0.0	0.0
Clone_5412	3	2	Multi-lineage	0.0	0.0	1.0	0.0	0.0	0.0	0.0
Clone_5413	6	2	Monocyte	0.0	0.5	0.5	0.0	0.0	0.0	0.0
Clone_5415	8	2	Monocyte	0.0	0.0	1.0	0.0	0.0	0.0	0.0
Clone_5419	9	1	Neutrophil	0.0	0.0	0.0	0.0	0.0	1.0	0.0
Clone_5436	16	1	Neutrophil	0.0	0.0	0.0	0.0	1.0	0.0	0.0
Clone_5438	9	1	Neutrophil	0.0	0.0	0.0	0.0	1.0	0.0	0.0
Clone_5492	3	1	Multi-lineage	0.0	0.0	0.0	0.0	0.0	0.0	1.0
Clone_5498	8	1	Monocyte	0.0	0.0	1.0	0.0	0.0	0.0	0.0
Clone_5500	11	1	Multi-lineage	0.0	0.0	0.0	1.0	0.0	0.0	0.0
Clone_5502	16	1	Neutrophil	0.0	0.0	1.0	0.0	0.0	0.0	0.0
Clone_5512	8	1	Monocyte	0.0	0.0	1.0	0.0	0.0	0.0	0.0
Clone_5516	17	1	Erythroid / Mk	0.0	0.0	1.0	0.0	0.0	0.0	0.0
Clone_5527	13	1	Basophil	0.0	1.0	0.0	0.0	0.0	0.0	0.0
Clone_5562	2	1	Multi-lineage	0.0	0.0	0.0	1.0	0.0	0.0	0.0
Clone_5566	18	1	Multi-lineage	0.0	0.0	0.0	1.0	0.0	0.0	0.0
Clone_56	14	1	Neutrophil	1.0	0.0	0.0	0.0	0.0	0.0	0.0
Clone_5617	4	1	Multi-lineage	0.0	0.0	0.0	0.0	1.0	0.0	0.0
Clone_5626	13	1	Basophil	0.0	0.0	1.0	0.0	0.0	0.0	0.0
Clone_5657	3	3	Multi-lineage	0.0	0.3333333333333333	0.6666666666666666	0.0	0.0	0.0	0.0
Clone_5663	13	1	Basophil	1.0	0.0	0.0	0.0	0.0	0.0	0.0
Clone_5684	16	1	Neutrophil	0.0	0.0	0.0	1.0	0.0	0.0	0.0
Clone_5699	8	1	Monocyte	0.0	1.0	0.0	0.0	0.0	0.0	0.0
Clone_5700	18	1	Multi-lineage	0.0	0.0	0.0	1.0	0.0	0.0	0.0
Clone_5713	6	1	Monocyte	0.0	0.0	1.0	0.0	0.0	0.0	0.0
Clone_5734	13	1	Basophil	0.0	0.0	1.0	0.0	0.0	0.0	0.0
Clone_574	18	1	Multi-lineage	0.0	0.0	1.0	0.0	0.0	0.0	0.0
Clone_5744	14	2	Neutrophil	0.0	0.0	0.0	0.0	0.5	0.5	0.0
Clone_5764	12	2	Monocyte	0.0	0.5	0.5	0.0	0.0	0.0	0.0
Clone_5803	5	1	Multi-lineage	0.0	0.0	0.0	0.0	1.0	0.0	0.0
Clone_5833	10	1	Erythroid / Mk	0.0	1.0	0.0	0.0	0.0	0.0	0.0
Clone_587	2	1	Multi-lineage	0.0	0.0	0.0	1.0	0.0	0.0	0.0
Clone_591	12	1	Monocyte	1.0	0.0	0.0	0.0	0.0	0.0	0.0
Clone_60	11	1	Multi-lineage	0.0	1.0	0.0	0.0	0.0	0.0	0.0
Clone_606	12	1	Monocyte	0.0	0.0	1.0	0.0	0.0	0.0	0.0
Clone_613	18	1	Multi-lineage	0.0	0.0	0.0	1.0	0.0	0.0	0.0
Clone_614	14	1	Neutrophil	1.0	0.0	0.0	0.0	0.0	0.0	0.0
Clone_625	9	1	Neutrophil	0.0	0.0	0.0	0.0	1.0	0.0	0.0
Clone_628	23	1	Erythroid / Mk	0.0	0.0	0.0	1.0	0.0	0.0	0.0
Clone_633	3	1	Multi-lineage	0.0	0.0	0.0	0.0	0.0	0.0	1.0
Clone_636	13	1	Basophil	0.0	0.0	1.0	0.0	0.0	0.0	0.0
Clone_641	8	2	Monocyte	0.0	0.5	0.5	0.0	0.0	0.0	0.0
Clone_647	12	1	Monocyte	0.0	0.0	0.0	0.0	1.0	0.0	0.0
Clone_648	8	2	Monocyte	0.0	1.0	0.0	0.0	0.0	0.0	0.0
Clone_649	1	1	Neutrophil	0.0	1.0	0.0	0.0	0.0	0.0	0.0
Clone_658	23	1	Erythroid / Mk	0.0	1.0	0.0	0.0	0.0	0.0	0.0
Clone_659	13	1	Basophil	0.0	0.0	0.0	0.0	0.0	1.0	0.0
Clone_668	12	1	Monocyte	0.0	0.0	0.0	0.0	0.0	1.0	0.0
Clone_67	6	1	Monocyte	0.0	0.0	0.0	0.0	0.0	0.0	1.0
Clone_673	3	1	Multi-lineage	0.0	0.0	0.0	0.0	1.0	0.0	0.0
Clone_674	10	1	Erythroid / Mk	0.0	0.0	1.0	0.0	0.0	0.0	0.0
Clone_678	18	1	Multi-lineage	0.0	0.0	1.0	0.0	0.0	0.0	0.0
Clone_680	0	2	Multi-lineage	0.0	0.0	0.0	0.0	0.5	0.5	0.0
Clone_684	8	2	Monocyte	0.0	0.0	0.0	1.0	0.0	0.0	0.0
Clone_704	0	2	Multi-lineage	0.0	0.0	0.0	0.0	0.5	0.0	0.5
Clone_712	13	2	Basophil	0.0	1.0	0.0	0.0	0.0	0.0	0.0
Clone_725	9	2	Neutrophil	0.0	0.0	0.0	0.0	0.0	0.0	1.0
Clone_743	7	1	Monocyte	0.0	0.0	1.0	0.0	0.0	0.0	0.0
Clone_746	8	2	Monocyte	0.0	1.0	0.0	0.0	0.0	0.0	0.0
Clone_748	3	1	Multi-lineage	0.0	1.0	0.0	0.0	0.0	0.0	0.0
Clone_762	23	1	Erythroid / Mk	0.0	1.0	0.0	0.0	0.0	0.0	0.0
Clone_764	1	1	Neutrophil	0.0	0.0	1.0	0.0	0.0	0.0	0.0
Clone_787	10	1	Erythroid / Mk	0.0	1.0	0.0	0.0	0.0	0.0	0.0
Clone_806	11	1	Multi-lineage	0.0	0.0	0.0	1.0	0.0	0.0	0.0
Clone_807	23	1	Erythroid / Mk	0.0	0.0	0.0	1.0	0.0	0.0	0.0
Clone_82	14	1	Neutrophil	1.0	0.0	0.0	0.0	0.0	0.0	0.0
Clone_825	10	1	Erythroid / Mk	0.0	0.0	0.0	0.0	0.0	1.0	0.0
Clone_830	3	3	Multi-lineage	0.0	0.0	0.0	1.0	0.0	0.0	0.0
Clone_831	0	3	Multi-lineage	0.0	0.6666666666666666	0.3333333333333333	0.0	0.0	0.0	0.0
Clone_838	6	1	Monocyte	0.0	1.0	0.0	0.0	0.0	0.0	0.0
Clone_841	0	1	Multi-lineage	0.0	1.0	0.0	0.0	0.0	0.0	0.0
Clone_878	11	1	Multi-lineage	0.0	0.0	1.0	0.0	0.0	0.0	0.0
Clone_892	6	1	Monocyte	0.0	0.0	0.0	1.0	0.0	0.0	0.0
Clone_922	3	3	Multi-lineage	0.0	0.3333333333333333	0.6666666666666666	0.0	0.0	0.0	0.0
Clone_932	8	1	Monocyte	1.0	0.0	0.0	0.0	0.0	0.0	0.0
Clone_94	17	1	Erythroid / Mk	0.0	0.0	1.0	0.0	0.0	0.0	0.0
Clone_947	23	1	Erythroid / Mk	0.0	0.0	0.0	1.0	0.0	0.0	0.0
Clone_950	12	2	Monocyte	0.0	0.5	0.0	0.5	0.0	0.0	0.0
Clone_951	11	1	Multi-lineage	0.0	0.0	0.0	1.0	0.0	0.0	0.0
Clone_958	4	1	Multi-lineage	0.0	1.0	0.0	0.0	0.0	0.0	0.0
Clone_973	2	1	Multi-lineage	0.0	0.0	1.0	0.0	0.0	0.0	0.0
Clone_979	0	2	Multi-lineage	0.0	0.0	0.0	0.0	0.5	0.0	0.5
Clone_981	18	1	Multi-lineage	0.0	1.0	0.0	0.0	0.0	0.0	0.0
Clone_988	3	1	Multi-lineage	0.0	0.0	0.0	1.0	0.0	0.0	0.0
Clone_99	8	2	Monocyte	0.5	0.5	0.0	0.0	0.0	0.0	0.0
Clone_991	11	1	Multi-lineage	0.0	0.0	1.0	0.0	0.0	0.0	0.0
Clone_992	10	1	Erythroid / Mk	0.0	0.0	1.0	0.0	0.0	0.0	0.0
Clone_996	5	1	Multi-lineage	0.0	0.0	0.0	0.0	0.0	1.0	0.0
