## Supplemental Table 3 for "ChronoClone links temporal clonal behavior to lineage output and mutation responses": S3_cNMF_omnibus.csv

program	H	p	q	library_associated_flag	cell_cycle_flag	any_technical_or_context_flag	bh_family	bh_family_size
P01	26.942669574146382	0.10599555191337336	0.1252674704430776	False	False	False	cNMF across-metaclone omnibus	13
P02	28.2993581237356	0.07783441799125605	0.10586804793025241	False	False	False	cNMF across-metaclone omnibus	13
P03	20.860922907200198	0.3445362847101321	0.37324764176930975	False	False	False	cNMF across-metaclone omnibus	13
P04	16.63778681093949	0.6143921315556127	0.6143921315556127	False	False	False	cNMF across-metaclone omnibus	13
P05	34.939410750657316	0.014203319847390145	0.04616078950401797	False	False	False	cNMF across-metaclone omnibus	13
P06	31.733991024675365	0.03347864673856575	0.062174629657336396	False	False	False	cNMF across-metaclone omnibus	13
P07	71.25238089494646	5.6882146612291126e-08	7.394679059597846e-07	True	False	True	cNMF across-metaclone omnibus	13
P08	47.253089070200204	0.0003285713610669681	0.0021357138469352923	True	False	True	cNMF across-metaclone omnibus	13
P09	32.921820344035474	0.02454403901067481	0.062174629657336396	False	False	False	cNMF across-metaclone omnibus	13
P10	28.93024070618605	0.06709035310271594	0.10586804793025241	False	False	False	cNMF across-metaclone omnibus	13
P11	36.53461714192729	0.009067836435893047	0.039293957888869864	False	True	True	cNMF across-metaclone omnibus	13
P12	32.02160027953331	0.03108009601006995	0.062174629657336396	False	False	False	cNMF across-metaclone omnibus	13
P13	28.104557258022513	0.08143695994634802	0.10586804793025241	False	False	False	cNMF across-metaclone omnibus	13
