## Supplemental Table 3 for "ChronoClone links temporal clonal behavior to lineage output and mutation responses": S3_cNMF_one_vs_all.csv

program	metaclone	n_clones_mc	effect_z	p	q	direction	library_associated_flag	cell_cycle_flag	any_technical_or_context_flag	n_clones_rest	bh_family	bh_family_size
P01	0	35	-0.012532471413606177	0.8806245439340452	0.9953505567561036	lower	False	False	False	534	cNMF one-versus-all	260
P01	1	17	-0.04099091138205193	0.9147143866409041	0.9953505567561036	lower	False	False	False	552	cNMF one-versus-all	260
P01	2	20	0.4181361908160567	0.05628881783357982	0.36219598795212554	higher	False	False	False	549	cNMF one-versus-all	260
P01	3	50	-0.1310250261310222	0.20010284635831055	0.5492062914408786	lower	False	False	False	519	cNMF one-versus-all	260
P01	4	21	-0.2381925024121042	0.45898390272159306	0.7955720980507613	lower	False	False	False	548	cNMF one-versus-all	260
P01	5	25	-0.3065039944123662	0.2215532439086001	0.5649458293664872	lower	False	False	False	544	cNMF one-versus-all	260
P01	6	33	0.4244060194952817	0.06435045289783585	0.3666556302317342	higher	False	False	False	536	cNMF one-versus-all	260
P01	7	23	0.3365232775334688	0.09864051809595982	0.40158745249658045	higher	False	False	False	546	cNMF one-versus-all	260
P01	8	38	0.007180551961444308	0.9012318808572338	0.9953505567561036	higher	False	False	False	531	cNMF one-versus-all	260
P01	9	29	-0.053527748312248505	0.9394629337226417	0.9975483859451577	lower	False	False	False	540	cNMF one-versus-all	260
P01	10	29	-0.3869663267307018	0.031445767193128235	0.2819275679383911	lower	False	False	False	540	cNMF one-versus-all	260
P01	11	28	0.20551242314313925	0.9187769012636632	0.9953505567561036	higher	False	False	False	541	cNMF one-versus-all	260
P01	12	41	-0.12329993586479075	0.42013901097883466	0.7747244174077803	lower	False	False	False	528	cNMF one-versus-all	260
P01	13	35	-0.10094373626485563	0.9062204897581831	0.9953505567561036	lower	False	False	False	534	cNMF one-versus-all	260
P01	14	26	0.24904808146906918	0.049082727091590395	0.3580188628194235	higher	False	False	False	543	cNMF one-versus-all	260
P01	16	20	0.23943091128341734	0.26173920256006755	0.6207131130144634	higher	False	False	False	549	cNMF one-versus-all	260
P01	17	21	0.178176821152892	0.5360536899970656	0.8345650929263744	higher	False	False	False	548	cNMF one-versus-all	260
P01	18	38	0.02839410248220227	0.9947025804393461	0.9994834611415842	higher	False	False	False	531	cNMF one-versus-all	260
P01	22	17	-0.6045190415470193	0.049571842544227876	0.3580188628194235	lower	False	False	False	552	cNMF one-versus-all	260
P01	23	23	-0.02350246789750666	0.8841884283695333	0.9953505567561036	lower	False	False	False	546	cNMF one-versus-all	260
P02	0	35	0.10422493199223391	0.05711552117706595	0.36219598795212554	higher	False	False	False	534	cNMF one-versus-all	260
P02	1	17	-0.050550129265763924	0.8673647261661698	0.9953505567561036	lower	False	False	False	552	cNMF one-versus-all	260
P02	2	20	0.0400107678994916	0.4685229953697949	0.8002773373962861	higher	False	False	False	549	cNMF one-versus-all	260
P02	3	50	-0.1313815682055941	0.16227827690858176	0.4978400914807163	lower	False	False	False	519	cNMF one-versus-all	260
P02	4	21	-0.01755762858120715	0.998381233190647	0.9994834611415842	lower	False	False	False	548	cNMF one-versus-all	260
P02	5	25	0.12916724485167277	0.15195073649724603	0.4817950181619996	higher	False	False	False	544	cNMF one-versus-all	260
P02	6	33	0.09367544145953205	0.14693362205577334	0.4817950181619996	higher	False	False	False	536	cNMF one-versus-all	260
P02	7	23	-0.1728254809166096	0.17337099303941228	0.5122324794346271	lower	False	False	False	546	cNMF one-versus-all	260
P02	8	38	-0.04388843205443267	0.9255365097474061	0.9953505567561036	lower	False	False	False	531	cNMF one-versus-all	260
P02	9	29	0.08408024020242856	0.08797988304106276	0.39187792828413553	higher	False	False	False	540	cNMF one-versus-all	260
P02	10	29	-0.0014540870288639127	0.5316226769712489	0.8326620241718357	lower	False	False	False	540	cNMF one-versus-all	260
P02	11	28	-0.09629798782959101	0.42377972774694384	0.7759347127760944	lower	False	False	False	541	cNMF one-versus-all	260
P02	12	41	0.021402309196314553	0.44441348141973447	0.78707664689261	higher	False	False	False	528	cNMF one-versus-all	260
P02	13	35	0.6454933434533662	0.41471261857303154	0.7701805773499157	higher	False	False	False	534	cNMF one-versus-all	260
P02	14	26	-0.005239114542623938	0.6535974830744038	0.9054705802166577	lower	False	False	False	543	cNMF one-versus-all	260
P02	16	20	-0.22361673676609164	0.10039686312414511	0.40158745249658045	lower	False	False	False	549	cNMF one-versus-all	260
P02	17	21	-0.10426922316867951	0.782090001102469	0.9546638511109949	lower	False	False	False	548	cNMF one-versus-all	260
P02	18	38	-0.3028223655131867	0.0027872695261635288	0.1336572406565139	lower	False	False	False	531	cNMF one-versus-all	260
P02	22	17	-0.19842528306671708	0.5923248138518645	0.8701135726076091	lower	False	False	False	552	cNMF one-versus-all	260
P02	23	23	0.05411621747130843	0.5020047534459349	0.8302648108445749	higher	False	False	False	546	cNMF one-versus-all	260
P03	0	35	0.10618380429696603	0.22815120032108138	0.5649458293664872	higher	False	False	False	534	cNMF one-versus-all	260
P03	1	17	-0.3129120931257451	0.12416828855078982	0.4362669597730453	lower	False	False	False	552	cNMF one-versus-all	260
P03	2	20	-0.004813545544094987	0.7131455986421573	0.9147433109073978	lower	False	False	False	549	cNMF one-versus-all	260
P03	3	50	-0.13278223076037335	0.5013422588222888	0.8302648108445749	lower	False	False	False	519	cNMF one-versus-all	260
P03	4	21	0.05482661005963768	0.5254139705715827	0.8326620241718357	higher	False	False	False	548	cNMF one-versus-all	260
P03	5	25	-0.06111365676410159	0.6448206633215168	0.9031989220205662	lower	False	False	False	544	cNMF one-versus-all	260
P03	6	33	-0.022509689282275334	0.9014535294505769	0.9953505567561036	lower	False	False	False	536	cNMF one-versus-all	260
P03	7	23	-0.07961110374123387	0.5959672232998314	0.8705139216739111	lower	False	False	False	546	cNMF one-versus-all	260
P03	8	38	-0.12815836775376174	0.6006336241828912	0.8724287278634174	lower	False	False	False	531	cNMF one-versus-all	260
P03	9	29	0.06933669833777503	0.2837538987399407	0.6252204548507169	higher	False	False	False	540	cNMF one-versus-all	260
P03	10	29	0.04773735373166525	0.7406240808907364	0.9393281025931292	higher	False	False	False	540	cNMF one-versus-all	260
P03	11	28	-0.04921024948819885	0.34531971378471904	0.7054902921755308	lower	False	False	False	541	cNMF one-versus-all	260
P03	12	41	-0.30655670960389886	0.008280218282863414	0.16560436565726827	lower	False	False	False	528	cNMF one-versus-all	260
P03	13	35	0.40707049209301494	0.796482488529594	0.960032869016438	higher	False	False	False	534	cNMF one-versus-all	260
P03	14	26	0.1546169520232499	0.13772945073167261	0.46506048299006336	higher	False	False	False	543	cNMF one-versus-all	260
P03	16	20	0.23794945570378495	0.0780666110051745	0.37828966031648903	higher	False	False	False	549	cNMF one-versus-all	260
P03	17	21	0.04356871743059985	0.8123678250617008	0.960032869016438	higher	False	False	False	548	cNMF one-versus-all	260
P03	18	38	-0.028824158290250288	0.646134613445482	0.9031989220205662	lower	False	False	False	531	cNMF one-versus-all	260
P03	22	17	0.1676576848795907	0.22332793272845397	0.5649458293664872	higher	False	False	False	552	cNMF one-versus-all	260
P03	23	23	0.022777450658522526	0.6924351549758985	0.9147433109073978	higher	False	False	False	546	cNMF one-versus-all	260
P04	0	35	0.014368631291396353	0.4572041793099382	0.7955720980507613	higher	False	False	False	534	cNMF one-versus-all	260
P04	1	17	-0.01921344078213189	0.9540146656171957	0.9994834611415842	lower	False	False	False	552	cNMF one-versus-all	260
P04	2	20	-0.35879877741037514	0.06303506459480761	0.3666556302317342	lower	False	False	False	549	cNMF one-versus-all	260
P04	3	50	-0.24771983232368472	0.0766699163134818	0.37828966031648903	lower	False	False	False	519	cNMF one-versus-all	260
P04	4	21	0.03944962480045445	0.9122247409934832	0.9953505567561036	higher	False	False	False	548	cNMF one-versus-all	260
P04	5	25	-0.0738504136662798	0.9627867557085527	0.9994834611415842	lower	False	False	False	544	cNMF one-versus-all	260
P04	6	33	0.20935103530574242	0.2277904266191676	0.5649458293664872	higher	False	False	False	536	cNMF one-versus-all	260
P04	7	23	0.01460836807266801	0.6972179406623162	0.9147433109073978	higher	False	False	False	546	cNMF one-versus-all	260
P04	8	38	-0.013264959280968235	0.8178311546831797	0.960032869016438	lower	False	False	False	531	cNMF one-versus-all	260
P04	9	29	-0.1274067300024446	0.4633382352789557	0.7978009349174071	lower	False	False	False	540	cNMF one-versus-all	260
P04	10	29	0.02907803119418111	0.5853905105699568	0.8701135726076091	higher	False	False	False	540	cNMF one-versus-all	260
P04	11	28	0.09331542041772772	0.9920048379041174	0.9994834611415842	higher	False	False	False	541	cNMF one-versus-all	260
P04	12	41	0.14170817042212258	0.4450010272815911	0.78707664689261	higher	False	False	False	528	cNMF one-versus-all	260
P04	13	35	-0.1793918958777211	0.6306725825201235	0.8962309089464847	lower	False	False	False	534	cNMF one-versus-all	260
P04	14	26	0.021740889650835957	0.504545538897857	0.8302648108445749	higher	False	False	False	543	cNMF one-versus-all	260
P04	16	20	0.2878245727897009	0.8849477940011788	0.9953505567561036	higher	False	False	False	549	cNMF one-versus-all	260
P04	17	21	-0.21813324610304707	0.3855800958333008	0.7421958186106391	lower	False	False	False	548	cNMF one-versus-all	260
P04	18	38	0.32321500419734744	0.027112660985184393	0.2775734119653421	higher	False	False	False	531	cNMF one-versus-all	260
P04	22	17	-0.28707392953588023	0.3377583436345205	0.7015260468354148	lower	False	False	False	552	cNMF one-versus-all	260
P04	23	23	0.2259748948815667	0.6848082100426114	0.9147433109073978	higher	False	False	False	546	cNMF one-versus-all	260
P05	0	35	0.006284586898743951	0.3689659822649278	0.7322988960983301	higher	False	False	False	534	cNMF one-versus-all	260
P05	1	17	-0.22482818705683352	0.07027816010090278	0.3666556302317342	lower	False	False	False	552	cNMF one-versus-all	260
P05	2	20	-0.12531018682853654	0.3397078870449539	0.7015260468354148	lower	False	False	False	549	cNMF one-versus-all	260
P05	3	50	-0.04808760413680487	0.8116968648122062	0.960032869016438	lower	False	False	False	519	cNMF one-versus-all	260
P05	4	21	-0.02716239442298773	0.819720372775574	0.960032869016438	lower	False	False	False	548	cNMF one-versus-all	260
P05	5	25	-0.059226782518819826	0.7704697002252181	0.9530404490572671	lower	False	False	False	544	cNMF one-versus-all	260
P05	6	33	-9.13977632186567e-05	0.6153911953398069	0.88889839326861	lower	False	False	False	536	cNMF one-versus-all	260
P05	7	23	0.2739988932244991	0.0030843978613041673	0.1336572406565139	higher	False	False	False	546	cNMF one-versus-all	260
P05	8	38	-0.07993788921439687	0.5268747469452001	0.8326620241718357	lower	False	False	False	531	cNMF one-versus-all	260
P05	9	29	0.1013471734749049	0.04759750234226363	0.3580188628194235	higher	False	False	False	540	cNMF one-versus-all	260
P05	10	29	-0.11343640179444353	0.5120319939002623	0.8326620241718357	lower	False	False	False	540	cNMF one-versus-all	260
P05	11	28	-0.22856240415924928	0.06792249366955339	0.3666556302317342	lower	False	False	False	541	cNMF one-versus-all	260
P05	12	41	0.11927756486006513	0.27693354272952986	0.6207131130144634	higher	False	False	False	528	cNMF one-versus-all	260
P05	13	35	-0.20668579388372738	0.12189176922703962	0.43413506847986716	lower	False	False	False	534	cNMF one-versus-all	260
P05	14	26	0.11009478846408569	0.024685248355289163	0.2775734119653421	higher	False	False	False	543	cNMF one-versus-all	260
P05	16	20	-0.07133849175170943	0.8871348619323808	0.9953505567561036	lower	False	False	False	549	cNMF one-versus-all	260
P05	17	21	-0.2007987955840856	0.16296906391234667	0.4978400914807163	lower	False	False	False	548	cNMF one-versus-all	260
P05	18	38	0.12155770816340054	0.591427673602297	0.8701135726076091	higher	False	False	False	531	cNMF one-versus-all	260
P05	22	17	1.1462907515421816	0.7696570492836006	0.9530404490572671	higher	False	False	False	552	cNMF one-versus-all	260
P05	23	23	-0.2253139998193536	0.06800409400678596	0.3666556302317342	lower	False	False	False	546	cNMF one-versus-all	260
P06	0	35	-0.33406240252376257	0.027386463647542467	0.2775734119653421	lower	False	False	False	534	cNMF one-versus-all	260
P06	1	17	0.7299367508938307	0.0013596386654028895	0.12179587356751626	higher	False	False	False	552	cNMF one-versus-all	260
P06	2	20	0.21664436366448817	0.2372725702030517	0.5819893231395608	higher	False	False	False	549	cNMF one-versus-all	260
P06	3	50	-0.09090653909180452	0.9264416720576042	0.9953505567561036	lower	False	False	False	519	cNMF one-versus-all	260
P06	4	21	0.030047006665117497	0.8186690193845897	0.960032869016438	higher	False	False	False	548	cNMF one-versus-all	260
P06	5	25	-0.09421543996020994	0.6727333496320221	0.9147433109073978	lower	False	False	False	544	cNMF one-versus-all	260
P06	6	33	0.15677002133796175	0.18229760954925078	0.5208503129978594	higher	False	False	False	536	cNMF one-versus-all	260
P06	7	23	0.10426228641308831	0.9654027428154466	0.9994834611415842	higher	False	False	False	546	cNMF one-versus-all	260
P06	8	38	0.17837018997001935	0.1493681668381007	0.4817950181619996	higher	False	False	False	531	cNMF one-versus-all	260
P06	9	29	-0.307847871260174	0.09464909822013909	0.40158745249658045	lower	False	False	False	540	cNMF one-versus-all	260
P06	10	29	0.08242963889469095	0.2684199675095247	0.6207131130144634	higher	False	False	False	540	cNMF one-versus-all	260
P06	11	28	0.2142611071399935	0.29926164194690097	0.6484002242182854	higher	False	False	False	541	cNMF one-versus-all	260
P06	12	41	-0.1422326446001474	0.12096744804183339	0.43413506847986716	lower	False	False	False	528	cNMF one-versus-all	260
P06	13	35	-0.20805885230377166	0.27665757091262666	0.6207131130144634	lower	False	False	False	534	cNMF one-versus-all	260
P06	14	26	-0.23188557870590865	0.32111026768809536	0.6826281968164337	lower	False	False	False	543	cNMF one-versus-all	260
P06	16	20	-0.10220944834851689	0.4542044250144923	0.7955720980507613	lower	False	False	False	549	cNMF one-versus-all	260
P06	17	21	0.10736479956585128	0.7104327689007572	0.9147433109073978	higher	False	False	False	548	cNMF one-versus-all	260
P06	18	38	0.10099665031397217	0.35077443357174976	0.7069872304546894	higher	False	False	False	531	cNMF one-versus-all	260
P06	22	17	-0.3276477785564984	0.26319541056221496	0.6207131130144634	lower	False	False	False	552	cNMF one-versus-all	260
P06	23	23	0.32470042186956205	0.6687080441986095	0.9147433109073978	higher	False	False	False	546	cNMF one-versus-all	260
P07	0	35	-0.46749423051899497	0.006247417455230776	0.14947267214478677	lower	True	False	True	534	cNMF one-versus-all	260
P07	1	17	0.041680396792114445	0.9516286734988932	0.9994834611415842	higher	True	False	True	552	cNMF one-versus-all	260
P07	2	20	0.37794325121716393	0.026963928310419494	0.2775734119653421	higher	True	False	True	549	cNMF one-versus-all	260
P07	3	50	0.6625542769271797	1.848706719863536e-05	0.004806637471645193	higher	True	False	True	519	cNMF one-versus-all	260
P07	4	21	-0.19490713961318365	0.3659001943480662	0.7318003886961324	lower	True	False	True	548	cNMF one-versus-all	260
P07	5	25	-0.3209845726189891	0.2006715295649364	0.5492062914408786	lower	True	False	True	544	cNMF one-versus-all	260
P07	6	33	-0.3211996709504485	0.11860959278328498	0.43413506847986716	lower	True	False	True	536	cNMF one-versus-all	260
P07	7	23	-0.4859987283399155	0.015331227318521769	0.22145106126753666	lower	True	False	True	546	cNMF one-versus-all	260
P07	8	38	0.2352988777240812	0.22514374455993358	0.5649458293664872	higher	True	False	True	531	cNMF one-versus-all	260
P07	9	29	-0.39253835596980846	0.03789205015584393	0.3283977680173141	lower	True	False	True	540	cNMF one-versus-all	260
P07	10	29	0.4347053455178517	0.045429540706841104	0.3580188628194235	higher	True	False	True	540	cNMF one-versus-all	260
P07	11	28	0.38377477944266103	0.01835480539922048	0.23861247018986625	higher	True	False	True	541	cNMF one-versus-all	260
P07	12	41	-0.2856980450095645	0.09887605391640769	0.40158745249658045	lower	True	False	True	528	cNMF one-versus-all	260
P07	13	35	-0.09754673448004318	0.8961368185002897	0.9953505567561036	lower	True	False	True	534	cNMF one-versus-all	260
P07	14	26	-0.41521015231016134	0.016497706126888553	0.22575808384163282	lower	True	False	True	543	cNMF one-versus-all	260
P07	16	20	-0.28842080193597297	0.12176942166247012	0.43413506847986716	lower	True	False	True	549	cNMF one-versus-all	260
P07	17	21	0.3766334675582943	0.15031017186978005	0.4817950181619996	higher	True	False	True	548	cNMF one-versus-all	260
P07	18	38	0.23606466992571773	0.18916104728622363	0.5288373364991198	higher	True	False	True	531	cNMF one-versus-all	260
P07	22	17	-0.44386257400758183	0.27421490623279	0.6207131130144634	lower	True	False	True	552	cNMF one-versus-all	260
P07	23	23	0.49999106165223506	0.0873130184854057	0.39187792828413553	higher	True	False	True	546	cNMF one-versus-all	260
P08	0	35	0.2947611184939329	0.07729924617075487	0.37828966031648903	higher	True	False	True	534	cNMF one-versus-all	260
P08	1	17	-0.1819579815983827	0.6248149682665869	0.8962309089464847	lower	True	False	True	552	cNMF one-versus-all	260
P08	2	20	-0.31942712768763143	0.13606208164866873	0.46506048299006336	lower	True	False	True	549	cNMF one-versus-all	260
P08	3	50	-0.04381824173502451	0.5274866030027457	0.8326620241718357	lower	True	False	True	519	cNMF one-versus-all	260
P08	4	21	-0.18947997541489658	0.5603830084949621	0.8520443404016969	lower	True	False	True	548	cNMF one-versus-all	260
P08	5	25	-0.21724370740172444	0.2821084566983999	0.6252204548507169	lower	True	False	True	544	cNMF one-versus-all	260
P08	6	33	-0.2353377179527973	0.0651410110920293	0.3666556302317342	lower	True	False	True	536	cNMF one-versus-all	260
P08	7	23	0.2939475135751732	0.09811330093236223	0.40158745249658045	higher	True	False	True	546	cNMF one-versus-all	260
P08	8	38	0.319432002774244	0.24486485357866794	0.5949987096304081	higher	True	False	True	531	cNMF one-versus-all	260
P08	9	29	0.455423373188161	0.002688534619754093	0.1336572406565139	higher	True	False	True	540	cNMF one-versus-all	260
P08	10	29	0.02022086491020645	0.4740104229193387	0.8002773373962861	higher	True	False	True	540	cNMF one-versus-all	260
P08	11	28	-0.29710754313536586	0.18030533880592736	0.5208503129978594	lower	True	False	True	541	cNMF one-versus-all	260
P08	12	41	0.41783159608114484	0.013296141603206373	0.21437725677017963	higher	True	False	True	528	cNMF one-versus-all	260
P08	13	35	-0.39835501925479855	0.053407388994693036	0.36219598795212554	lower	True	False	True	534	cNMF one-versus-all	260
P08	14	26	0.3206941197374639	0.0785678525272708	0.37828966031648903	higher	True	False	True	543	cNMF one-versus-all	260
P08	16	20	0.273340625646826	0.08789114910331007	0.39187792828413553	higher	True	False	True	549	cNMF one-versus-all	260
P08	17	21	0.03719086380217147	0.7748288815628489	0.9530404490572671	higher	True	False	True	548	cNMF one-versus-all	260
P08	18	38	-0.36688741206864606	0.04827267935511029	0.3580188628194235	lower	True	False	True	531	cNMF one-versus-all	260
P08	22	17	-0.46265071139709174	0.055402029580628655	0.36219598795212554	lower	True	False	True	552	cNMF one-versus-all	260
P08	23	23	-0.060249807961842705	0.8101907020492911	0.960032869016438	lower	True	False	True	546	cNMF one-versus-all	260
P09	0	35	-0.12054023589222604	0.5705250188594942	0.8623189041607954	lower	False	False	False	534	cNMF one-versus-all	260
P09	1	17	-0.028711033454639472	0.994622152151884	0.9994834611415842	lower	False	False	False	552	cNMF one-versus-all	260
P09	2	20	0.37709964626961645	0.08892614526447691	0.39187792828413553	higher	False	False	False	549	cNMF one-versus-all	260
P09	3	50	0.22775500232399928	0.00768399796743659	0.16560436565726827	higher	False	False	False	519	cNMF one-versus-all	260
P09	4	21	-0.07511375532140546	0.9929854289185611	0.9994834611415842	lower	False	False	False	548	cNMF one-versus-all	260
P09	5	25	0.4181953768101979	0.9212077947901164	0.9953505567561036	higher	False	False	False	544	cNMF one-versus-all	260
P09	6	33	-0.19983016959602204	0.6932956288991271	0.9147433109073978	lower	False	False	False	536	cNMF one-versus-all	260
P09	7	23	-0.42475858032167363	0.014016974481127131	0.21437725677017963	lower	False	False	False	546	cNMF one-versus-all	260
P09	8	38	0.16393594768215314	0.14452893987022483	0.48176313290074946	higher	False	False	False	531	cNMF one-versus-all	260
P09	9	29	-0.2774653972888083	0.08669260652646414	0.39187792828413553	lower	False	False	False	540	cNMF one-versus-all	260
P09	10	29	0.13582861662832277	0.6565694398909899	0.9054705802166577	higher	False	False	False	540	cNMF one-versus-all	260
P09	11	28	0.209384279654224	0.18145814173881447	0.5208503129978594	higher	False	False	False	541	cNMF one-versus-all	260
P09	12	41	-0.10810483663262606	0.7609540236144272	0.9530404490572671	lower	False	False	False	528	cNMF one-versus-all	260
P09	13	35	-0.08640804499674114	0.5923465475059493	0.8701135726076091	lower	False	False	False	534	cNMF one-versus-all	260
P09	14	26	-0.40219106352007805	0.011781971866627305	0.20422084568820661	lower	False	False	False	543	cNMF one-versus-all	260
P09	16	20	-0.27180473363546215	0.16467018410516	0.4978400914807163	lower	False	False	False	549	cNMF one-versus-all	260
P09	17	21	0.07653861298816267	0.41434923667027956	0.7701805773499157	higher	False	False	False	548	cNMF one-versus-all	260
P09	18	38	0.0855999154870218	0.8899199224626778	0.9953505567561036	higher	False	False	False	531	cNMF one-versus-all	260
P09	22	17	0.33164642178800885	0.223612729004123	0.5649458293664872	higher	False	False	False	552	cNMF one-versus-all	260
P09	23	23	-0.06743682532067995	0.5458365283218948	0.8397485051106073	lower	False	False	False	546	cNMF one-versus-all	260
P10	0	35	-0.03030015286613932	0.9724839644243577	0.9994834611415842	lower	False	False	False	534	cNMF one-versus-all	260
P10	1	17	0.6183045587718413	0.07051069812148734	0.3666556302317342	higher	False	False	False	552	cNMF one-versus-all	260
P10	2	20	-0.0015586915638321132	0.7643411396968083	0.9530404490572671	lower	False	False	False	549	cNMF one-versus-all	260
P10	3	50	0.41654900439118747	0.005155528518555519	0.14947267214478677	higher	False	False	False	519	cNMF one-versus-all	260
P10	4	21	0.09899326183387334	0.4135762742637531	0.7701805773499157	higher	False	False	False	548	cNMF one-versus-all	260
P10	5	25	-0.24121138078586268	0.3868586493718592	0.7421958186106391	lower	False	False	False	544	cNMF one-versus-all	260
P10	6	33	-0.14746506634931594	0.4292885753259237	0.7805246824107702	lower	False	False	False	536	cNMF one-versus-all	260
P10	7	23	-0.03382923958634621	0.9994834611415842	0.9994834611415842	lower	False	False	False	546	cNMF one-versus-all	260
P10	8	38	-0.0930839353456903	0.6308086782200258	0.8962309089464847	lower	False	False	False	531	cNMF one-versus-all	260
P10	9	29	-0.25461406685853893	0.16819614475071332	0.5026551452320168	lower	False	False	False	540	cNMF one-versus-all	260
P10	10	29	-0.07271239008089585	0.5165192521762191	0.8326620241718357	lower	False	False	False	540	cNMF one-versus-all	260
P10	11	28	0.13616598987255477	0.11162749733034086	0.4268110192042444	higher	False	False	False	541	cNMF one-versus-all	260
P10	12	41	-0.08435894695825807	0.9893780240474431	0.9994834611415842	lower	False	False	False	528	cNMF one-versus-all	260
P10	13	35	-0.2783518208169435	0.11330812212704727	0.4269581413482941	lower	False	False	False	534	cNMF one-versus-all	260
P10	14	26	-0.4079682970718181	0.005992657242081199	0.14947267214478677	lower	False	False	False	543	cNMF one-versus-all	260
P10	16	20	-0.07570179556469359	0.705930185879723	0.9147433109073978	lower	False	False	False	549	cNMF one-versus-all	260
P10	17	21	0.021982999725589664	0.7459867263700164	0.9415366449330305	higher	False	False	False	548	cNMF one-versus-all	260
P10	18	38	-0.040600067605990414	0.6424716145211743	0.9031989220205662	lower	False	False	False	531	cNMF one-versus-all	260
P10	22	17	0.1194169728003027	0.43694179045966197	0.783481831169049	higher	False	False	False	552	cNMF one-versus-all	260
P10	23	23	0.5695918362805054	0.27306842496823336	0.6207131130144634	higher	False	False	False	546	cNMF one-versus-all	260
P11	0	35	0.06766085029133641	0.4727655353245883	0.8002773373962861	higher	False	True	True	534	cNMF one-versus-all	260
P11	1	17	-0.29406339020158856	0.07027815553058633	0.3666556302317342	lower	False	True	True	552	cNMF one-versus-all	260
P11	2	20	-0.07706191040892434	0.8058508533286275	0.960032869016438	lower	False	True	True	549	cNMF one-versus-all	260
P11	3	50	-0.3579872414306735	0.00632384382151021	0.14947267214478677	lower	False	True	True	519	cNMF one-versus-all	260
P11	4	21	0.34205640278111993	0.29860268353846986	0.6484002242182854	higher	False	True	True	548	cNMF one-versus-all	260
P11	5	25	0.014669360841022772	0.9399975175252447	0.9975483859451577	higher	False	True	True	544	cNMF one-versus-all	260
P11	6	33	-0.045407336394241764	0.9560634841314002	0.9994834611415842	lower	False	True	True	536	cNMF one-versus-all	260
P11	7	23	0.296466189170513	0.05251113266436056	0.36219598795212554	higher	False	True	True	546	cNMF one-versus-all	260
P11	8	38	-0.2262670698253167	0.11003238427304166	0.4268110192042444	lower	False	True	True	531	cNMF one-versus-all	260
P11	9	29	0.31217029972759663	0.03018774629566389	0.2803147870311647	higher	False	True	True	540	cNMF one-versus-all	260
P11	10	29	0.16922926852704379	0.3937780560739321	0.7473160188264405	higher	False	True	True	540	cNMF one-versus-all	260
P11	11	28	-0.18747592005378302	0.15595688602489718	0.4885396429695575	lower	False	True	True	541	cNMF one-versus-all	260
P11	12	41	0.17419196217631147	0.187175907460143	0.5288373364991198	higher	False	True	True	528	cNMF one-versus-all	260
P11	13	35	-0.0341677837561951	0.5737737323839138	0.8623189041607954	lower	False	True	True	534	cNMF one-versus-all	260
P11	14	26	0.2642556392947191	0.040394794350194836	0.33879504938873084	higher	False	True	True	543	cNMF one-versus-all	260
P11	16	20	0.120976493315692	0.43279022291429325	0.7814267913730294	higher	False	True	True	549	cNMF one-versus-all	260
P11	17	21	0.05180205406557038	0.8429288397954959	0.982786988102372	higher	False	True	True	548	cNMF one-versus-all	260
P11	18	38	-0.004603464375284671	0.876214271190275	0.9953505567561036	lower	False	True	True	531	cNMF one-versus-all	260
P11	22	17	0.18805120256954108	0.384173318406979	0.7421958186106391	higher	False	True	True	552	cNMF one-versus-all	260
P11	23	23	-0.479173370905672	0.028989352547381775	0.2791567282340467	lower	False	True	True	546	cNMF one-versus-all	260
P12	0	35	0.17507174020743715	0.06657967037893969	0.3666556302317342	higher	False	False	False	534	cNMF one-versus-all	260
P12	1	17	0.02824193985406976	0.7142034312084683	0.9147433109073978	higher	False	False	False	552	cNMF one-versus-all	260
P12	2	20	-0.4382085108162505	0.027155850464867015	0.2775734119653421	lower	False	False	False	549	cNMF one-versus-all	260
P12	3	50	0.020178357321757903	0.9050028670571034	0.9953505567561036	higher	False	False	False	519	cNMF one-versus-all	260
P12	4	21	0.2424795744732514	0.5603830084949621	0.8520443404016969	higher	False	False	False	548	cNMF one-versus-all	260
P12	5	25	0.4738316469623557	0.5004866126033589	0.8302648108445749	higher	False	False	False	544	cNMF one-versus-all	260
P12	6	33	0.03261891190445534	0.6582074602344166	0.9054705802166577	higher	False	False	False	536	cNMF one-versus-all	260
P12	7	23	-0.13740309450283153	0.9396226873323364	0.9975483859451577	lower	False	False	False	546	cNMF one-versus-all	260
P12	8	38	-0.32856855259643986	0.027757341196534207	0.2775734119653421	lower	False	False	False	531	cNMF one-versus-all	260
P12	9	29	0.23551079446674408	0.09283222404021535	0.40158745249658045	higher	False	False	False	540	cNMF one-versus-all	260
P12	10	29	-0.1270455772882125	0.38167419441437944	0.7421958186106391	lower	False	False	False	540	cNMF one-versus-all	260
P12	11	28	0.17353535449517887	0.26098015335089275	0.6207131130144634	higher	False	False	False	541	cNMF one-versus-all	260
P12	12	41	0.08284995126772861	0.21167867653502104	0.5615964887663824	higher	False	False	False	528	cNMF one-versus-all	260
P12	13	35	-0.10230155301445974	0.6976866812495515	0.9147433109073978	lower	False	False	False	534	cNMF one-versus-all	260
P12	14	26	0.1589573619109863	0.10953022196231714	0.4268110192042444	higher	False	False	False	543	cNMF one-versus-all	260
P12	16	20	-0.10354056884509814	0.7121132347271479	0.9147433109073978	lower	False	False	False	549	cNMF one-versus-all	260
P12	17	21	0.07337719239884413	0.33997031500485486	0.7015260468354148	higher	False	False	False	548	cNMF one-versus-all	260
P12	18	38	-0.016489955080914463	0.30825547247679097	0.6623671309418648	lower	False	False	False	531	cNMF one-versus-all	260
P12	22	17	-0.6169717467420721	0.00432617186584803	0.14947267214478677	lower	False	False	False	552	cNMF one-versus-all	260
P12	23	23	-0.059204264768873686	0.9943181201838872	0.9994834611415842	lower	False	False	False	546	cNMF one-versus-all	260
P13	0	35	0.13760058693472219	0.3473182976864152	0.7054902921755308	higher	False	False	False	534	cNMF one-versus-all	260
P13	1	17	-0.028776131375048367	0.6897689474998059	0.9147433109073978	lower	False	False	False	552	cNMF one-versus-all	260
P13	2	20	-0.07026691448864783	0.7266135386875893	0.9260760787194765	lower	False	False	False	549	cNMF one-versus-all	260
P13	3	50	0.061005898540069416	0.7956708494799573	0.960032869016438	higher	False	False	False	519	cNMF one-versus-all	260
P13	4	21	-0.07095546720652128	0.856708713906073	0.9943940429266918	lower	False	False	False	548	cNMF one-versus-all	260
P13	5	25	0.20592779289294447	0.38822550511941123	0.7421958186106391	higher	False	False	False	544	cNMF one-versus-all	260
P13	6	33	-0.026765566077270042	0.7770945200005409	0.9530404490572671	lower	False	False	False	536	cNMF one-versus-all	260
P13	7	23	-0.020402483402998797	0.9819226855433245	0.9994834611415842	lower	False	False	False	546	cNMF one-versus-all	260
P13	8	38	0.1305818972752236	0.2701801714996327	0.6207131130144634	higher	False	False	False	531	cNMF one-versus-all	260
P13	9	29	0.02630195077217538	0.5392574446601188	0.8345650929263744	higher	False	False	False	540	cNMF one-versus-all	260
P13	10	29	-0.16483071086951478	0.3229356469554667	0.6826281968164337	lower	False	False	False	540	cNMF one-versus-all	260
P13	11	28	-0.30534093931487566	0.009385107856657835	0.17429486019507406	lower	False	False	False	541	cNMF one-versus-all	260
P13	12	41	0.07944830472296709	0.5302093947103667	0.8326620241718357	higher	False	False	False	528	cNMF one-versus-all	260
P13	13	35	0.1776566801836263	0.134255375087848	0.46506048299006336	higher	False	False	False	534	cNMF one-versus-all	260
P13	14	26	0.09573101815429386	0.22598604503124398	0.5649458293664872	higher	False	False	False	543	cNMF one-versus-all	260
P13	16	20	0.21719673638421572	0.20540659944614226	0.5505743902680101	higher	False	False	False	549	cNMF one-versus-all	260
P13	17	21	-0.21274671605325973	0.20527584384615594	0.5505743902680101	lower	False	False	False	548	cNMF one-versus-all	260
P13	18	38	-0.015367902920994762	0.7051003136028384	0.9147433109073978	lower	False	False	False	531	cNMF one-versus-all	260
P13	22	17	0.13981933554864756	0.5292942036015424	0.8326620241718357	higher	False	False	False	552	cNMF one-versus-all	260
P13	23	23	-0.6002755424537879	0.0014053370027021107	0.12179587356751626	lower	False	False	False	546	cNMF one-versus-all	260
