## Supplemental Table 3 for "ChronoClone links temporal clonal behavior to lineage output and mutation responses": S3_cNMF_programs.csv

program	selected_K	mean_cell_usage_fraction	active_cell_fraction_usage_ge_0_05	top_gene_preannotation	program_order_rule	cell_cycle_flag	mitochondrial_flag	ribosomal_flag	sex_associated_flag	hemoglobin_context_flag	nuclear_qc_malat1_flag	stress_immediate_early_flag	library_associated_flag	qc_associated_flag	any_technical_or_context_flag	best_reference_type	best_reference_program	best_reference_overlap_n	best_reference_global_fdr	postfit_annotation	program_id
Weinreb_D2_cNMF_K13_P01	13	0.08793910732338031	0.9394812680115274	Zcchc6	descending mean fractional usage; stable sort	False	False	False	False	False	False	False	False	False	False	Hallmark	UV Response Up	4	0.569008494891185	Unannotated by fixed references	P01
Weinreb_D2_cNMF_K13_P02	13	0.08539412668673275	0.9212295869356388	Ascc2	descending mean fractional usage; stable sort	False	False	False	False	False	False	False	False	False	False	Hallmark	Estrogen Response Early	4	0.569008494891185	Unannotated by fixed references	P02
Weinreb_D2_cNMF_K13_P03	13	0.08103587267570567	0.8972142170989433	Eci2	descending mean fractional usage; stable sort	False	False	False	False	False	False	False	False	False	False	Hallmark	IL-6/JAK/STAT3 Signaling	3	0.569008494891185	Unannotated by fixed references	P03
Weinreb_D2_cNMF_K13_P04	13	0.0800460651723296	0.9010566762728146	Eml2	descending mean fractional usage; stable sort	False	False	False	False	False	False	False	False	False	False	Hallmark	Protein Secretion	3	0.569008494891185	Unannotated by fixed references	P04
Weinreb_D2_cNMF_K13_P05	13	0.07650372193637663	0.8645533141210374	Vps4b	descending mean fractional usage; stable sort	False	False	False	False	False	False	False	False	False	False	Hallmark	Myc Targets V2	3	0.569008494891185	Unannotated by fixed references	P05
Weinreb_D2_cNMF_K13_P06	13	0.07608507370118417	0.8587896253602305	Ccdc122	descending mean fractional usage; stable sort	False	False	False	False	False	False	False	False	False	False	Hallmark	TGF-beta Signaling	2	0.7548185523611421	Unannotated by fixed references	P06
Weinreb_D2_cNMF_K13_P07	13	0.07594780678719035	0.8568683957732949	Vat1	descending mean fractional usage; stable sort	False	False	False	False	False	False	False	True	False	True	Hallmark	TNF-alpha Signaling via NF-kB	5	0.569008494891185	Flagged: library_associated	P07
Weinreb_D2_cNMF_K13_P08	13	0.07568109257553483	0.8270893371757925	Mapk8	descending mean fractional usage; stable sort	False	False	False	False	False	False	False	True	False	True	Hallmark	E2F Targets	5	0.569008494891185	Flagged: library_associated	P08
Weinreb_D2_cNMF_K13_P09	13	0.07533523207848761	0.8568683957732949	Ccdc90b	descending mean fractional usage; stable sort	False	False	False	False	False	False	False	False	False	False	Hallmark	Apoptosis	4	0.569008494891185	Unannotated by fixed references	P09
Weinreb_D2_cNMF_K13_P10	13	0.07338491493780715	0.8472622478386167	Ralgds	descending mean fractional usage; stable sort	False	False	False	False	False	False	False	False	False	False	Curated_hematopoietic	KEGG::Hematopoietic_cell_lineage	3	0.569008494891185	Unannotated by fixed references	P10
Weinreb_D2_cNMF_K13_P11	13	0.07189995377807996	0.8021133525456292	Ankrd50	descending mean fractional usage; stable sort	True	False	False	False	False	False	False	False	False	True	Hallmark	E2F Targets	10	0.00019253075094735308	Flagged: cell_cycle	P11
Weinreb_D2_cNMF_K13_P12	13	0.07126435967615012	0.8376560999039385	Fbxl20	descending mean fractional usage; stable sort	False	False	False	False	False	False	False	False	False	False	Hallmark	Unfolded Protein Response	3	0.569008494891185	Unannotated by fixed references	P12
Weinreb_D2_cNMF_K13_P13	13	0.06948267267104084	0.7934678194044188	Ahsa2	descending mean fractional usage; stable sort	False	False	False	False	False	False	False	False	False	False	Hallmark	mTORC1 Signaling	5	0.569008494891185	Unannotated by fixed references	P13
