## Supplemental Table 3 for "ChronoClone links temporal clonal behavior to lineage output and mutation responses": S3_cNMF_within_class.csv

output_class	program	metaclone	n_clones_mc	n_clones_rest	mean_usage_mc	mean_usage_rest	effect_z	U	p	q	direction	flagged_program	library_associated_flag	cell_cycle_flag	any_technical_or_context_flag	bh_family	bh_family_size
Neutrophil	P01	9	29	80	0.08630482197808045	0.08754195722272322	-0.05272288112642731	1038.0	0.40475649477090625	0.8331237850701154	lower	False	False	False	False	cNMF within-class one-versus-rest	247
Neutrophil	P01	14	26	83	0.09307367618314383	0.08537687752313797	0.3280137742116538	1374.0	0.03626978175138616	0.2889882610513672	higher	False	False	False	False	cNMF within-class one-versus-rest	247
Neutrophil	P01	16	20	89	0.0929175652276583	0.08593084393965197	0.2977524709009489	1017.0	0.3220185642019807	0.7511661729357071	higher	False	False	False	False	cNMF within-class one-versus-rest	247
Neutrophil	P01	22	17	92	0.07373567461437885	0.08970315159497554	-0.6804845261522328	489.0	0.014570662361850608	0.2344073409967089	lower	False	False	False	False	cNMF within-class one-versus-rest	247
Neutrophil	P01	1	17	92	0.08656371906226545	0.0873327520774313	-0.032773810637489964	775.0	0.9567071620365266	0.9993084562931542	lower	False	False	False	False	cNMF within-class one-versus-rest	247
Neutrophil	P02	9	29	80	0.09016154883970899	0.08185421918708263	0.18668561588043425	1425.0	0.06971716331254316	0.41000331757614666	higher	False	False	False	False	cNMF within-class one-versus-rest	247
Neutrophil	P02	14	26	83	0.08638826776702271	0.0833364757756094	0.06858108336604356	1132.0	0.7089444466267999	0.94857170749239	higher	False	False	False	False	cNMF within-class one-versus-rest	247
Neutrophil	P02	16	20	89	0.07700978348935979	0.08564973911832557	-0.19416051911015322	641.0	0.05172590619589227	0.3683426178628053	lower	False	False	False	False	cNMF within-class one-versus-rest	247
Neutrophil	P02	22	17	92	0.07804482260260787	0.08517674420732434	-0.16027137875364508	724.0	0.6310682095711581	0.942481715038416	lower	False	False	False	False	cNMF within-class one-versus-rest	247
Neutrophil	P02	1	17	92	0.08442852464661707	0.08399714709049654	0.009694088005271231	771.0	0.9301206388455995	0.9993084562931542	higher	False	False	False	False	cNMF within-class one-versus-rest	247
Neutrophil	P03	9	29	80	0.08355474321629168	0.08384734365208103	-0.009603568038620502	1132.0	0.8504263144896094	0.9900104176583796	lower	False	False	False	False	cNMF within-class one-versus-rest	247
Neutrophil	P03	14	26	83	0.08604546296229953	0.08305654227011028	0.09810068516146794	1144.0	0.6465258169644896	0.942481715038416	higher	False	False	False	False	cNMF within-class one-versus-rest	247
Neutrophil	P03	16	20	89	0.08854486034763379	0.08269638020771085	0.191955547826677	1051.0	0.20893807629089511	0.6532620866310265	higher	False	False	False	False	cNMF within-class one-versus-rest	247
Neutrophil	P03	22	17	92	0.08650542832042878	0.08326394308686579	0.106390217440127	877.0	0.42997320568872255	0.8663350575626352	higher	False	False	False	False	cNMF within-class one-versus-rest	247
Neutrophil	P03	1	17	92	0.07230093922039588	0.08588868563795882	-0.4459694219544066	489.0	0.014570662361850608	0.2344073409967089	lower	False	False	False	False	cNMF within-class one-versus-rest	247
Neutrophil	P04	9	29	80	0.0759357380956714	0.0791168764320497	-0.13394160242449032	1049.0	0.44861463734013707	0.882300401995947	lower	False	False	False	False	cNMF within-class one-versus-rest	247
Neutrophil	P04	14	26	83	0.07930020641379015	0.07794796569373377	0.056935998927416895	1242.0	0.24793802800689035	0.7111283218395053	higher	False	False	False	False	cNMF within-class one-versus-rest	247
Neutrophil	P04	16	20	89	0.08540306106156936	0.076667699978731	0.3678017544260497	925.0	0.7870934697679554	0.9734364295403273	higher	False	False	False	False	cNMF within-class one-versus-rest	247
Neutrophil	P04	22	17	92	0.07219309340948306	0.07939352099323081	-0.3031734890871428	666.0	0.33473336620797733	0.7511661729357071	lower	False	False	False	False	cNMF within-class one-versus-rest	247
Neutrophil	P04	1	17	92	0.07836476109487248	0.07825310413832189	0.004701308179907108	811.0	0.8118624726035057	0.9734364295403273	higher	False	False	False	False	cNMF within-class one-versus-rest	247
Neutrophil	P05	9	29	80	0.0816594705389317	0.08668212102500858	-0.11071679251135344	1365.0	0.16082311063475285	0.5916368273784491	lower	False	False	False	False	cNMF within-class one-versus-rest	247
Neutrophil	P05	14	26	83	0.0820624121597025	0.08637435676478844	-0.09505034791593522	1311.0	0.09977177701944785	0.4400648022107789	lower	False	False	False	False	cNMF within-class one-versus-rest	247
Neutrophil	P05	16	20	89	0.07417368812523793	0.08785641084410052	-0.30161508877715204	789.0	0.4314138140898952	0.8663350575626352	lower	False	False	False	False	cNMF within-class one-versus-rest	247
Neutrophil	P05	22	17	92	0.1277438595452143	0.07751139908001155	1.1072992074757446	750.0	0.79248956000262	0.9734364295403273	higher	False	False	False	False	cNMF within-class one-versus-rest	247
Neutrophil	P05	1	17	92	0.06740162300441292	0.08866159496255094	-0.46864417713542583	478.0	0.01125285951355216	0.2344073409967089	lower	False	False	False	False	cNMF within-class one-versus-rest	247
Neutrophil	P06	9	29	80	0.06981039744216651	0.0777552156451162	-0.27851685878331084	956.0	0.16287977433900624	0.5916368273784491	lower	False	False	False	False	cNMF within-class one-versus-rest	247
Neutrophil	P06	14	26	83	0.07183194337281011	0.07683479818962727	-0.17538216393819384	1015.0	0.6516408129804083	0.942481715038416	lower	False	False	False	False	cNMF within-class one-versus-rest	247
Neutrophil	P06	16	20	89	0.07533124291621143	0.0757111676304258	-0.013318799156139594	833.0	0.658260497229494	0.942481715038416	lower	False	False	False	False	cNMF within-class one-versus-rest	247
Neutrophil	P06	22	17	92	0.06907727220548165	0.07685440380368411	-0.27263836726579543	675.0	0.373756910690093	0.7958444563832152	lower	False	False	False	False	cNMF within-class one-versus-rest	247
Neutrophil	P06	1	17	92	0.09834401400581276	0.07144641890579682	0.9429333063027726	1214.0	0.00031363821972239087	0.028349838447278175	higher	False	False	False	False	cNMF within-class one-versus-rest	247
Neutrophil	P07	9	29	80	0.06643939140848819	0.06867350978893283	-0.09127377177798635	1164.0	0.9808522961498324	0.9993084562931542	lower	True	True	False	True	cNMF within-class one-versus-rest	247
Neutrophil	P07	14	26	83	0.06585915046637703	0.06877452074499979	-0.11910597208657198	942.0	0.33179101014627366	0.7511661729357071	lower	True	True	False	True	cNMF within-class one-versus-rest	247
Neutrophil	P07	16	20	89	0.06874633525635841	0.06792917335768107	0.03338473435355599	856.0	0.7931223812179032	0.9734364295403273	higher	True	True	False	True	cNMF within-class one-versus-rest	247
Neutrophil	P07	22	17	92	0.06501802275150806	0.06864474725201246	-0.14816798754182015	789.0	0.9567071620365266	0.9993084562931542	lower	True	True	False	True	cNMF within-class one-versus-rest	247
Neutrophil	P07	1	17	92	0.07654763406388343	0.06651427559646483	0.4099077644845444	942.0	0.18282756700529268	0.6366661617446467	higher	True	True	False	True	cNMF within-class one-versus-rest	247
Neutrophil	P08	9	29	80	0.08484729176411336	0.07553049429871213	0.399702505376591	1471.0	0.03323956781998116	0.2831094224667361	higher	True	True	False	True	cNMF within-class one-versus-rest	247
Neutrophil	P08	14	26	83	0.0819063133097538	0.076788516373526	0.2195600221015212	1158.0	0.5767531152825727	0.9025683655998522	higher	True	True	False	True	cNMF within-class one-versus-rest	247
Neutrophil	P08	16	20	89	0.08092015646524674	0.07735514467136317	0.15294355716156832	1019.0	0.3144273521574028	0.7511661729357071	higher	True	True	False	True	cNMF within-class one-versus-rest	247
Neutrophil	P08	22	17	92	0.06431083773597843	0.08054050829939809	-0.6962735864684982	422.0	0.0026782194346692025	0.1102533667272155	lower	True	True	False	True	cNMF within-class one-versus-rest	247
Neutrophil	P08	1	17	92	0.07065811923687071	0.07936764106553755	-0.3736496052938837	623.0	0.18558689735066625	0.6366661617446467	lower	True	True	False	True	cNMF within-class one-versus-rest	247
Neutrophil	P09	9	29	80	0.06949413029094532	0.07303689537047683	-0.1354723514258133	1124.0	0.8076703339933227	0.9734364295403273	lower	False	False	False	False	cNMF within-class one-versus-rest	247
Neutrophil	P09	14	26	83	0.06634318906679637	0.07389588544986572	-0.28880874561260766	840.0	0.08993684677202655	0.4366253500328053	lower	False	False	False	False	cNMF within-class one-versus-rest	247
Neutrophil	P09	16	20	89	0.06952218955696172	0.07267233277456546	-0.12045882225792257	810.0	0.5336960042359093	0.9025683655998522	lower	False	False	False	False	cNMF within-class one-versus-rest	247
Neutrophil	P09	22	17	92	0.0847941995519405	0.06974760886622362	0.5753689492178717	1008.0	0.05965799319409733	0.39825741402546055	higher	False	False	False	False	cNMF within-class one-versus-rest	247
Neutrophil	P09	1	17	92	0.07565197237524812	0.07143693345322111	0.16117953668941487	911.0	0.2831831978333764	0.7363178278450028	higher	False	False	False	False	cNMF within-class one-versus-rest	247
Neutrophil	P10	9	29	80	0.06746861260784073	0.07308415525557832	-0.2489280405800004	1066.0	0.5214230713138288	0.9025683655998522	lower	False	False	False	False	cNMF within-class one-versus-rest	247
Neutrophil	P10	14	26	83	0.06413690542515688	0.07392485114481408	-0.43388400767988045	738.0	0.015480040388366267	0.2344073409967089	lower	False	False	False	False	cNMF within-class one-versus-rest	247
Neutrophil	P10	16	20	89	0.07127196021397761	0.07166160653701228	-0.017272399445011896	902.0	0.9282642202342894	0.9993084562931542	lower	False	False	False	False	cNMF within-class one-versus-rest	247
Neutrophil	P10	22	17	92	0.07553311251289739	0.07086151384080859	0.2070845111091273	931.0	0.21489020057781882	0.6634734942840156	higher	False	False	False	False	cNMF within-class one-versus-rest	247
Neutrophil	P10	1	17	92	0.08645122131725758	0.06884403721391597	0.780498362120351	1056.0	0.022360054694829753	0.2525486654662132	higher	False	False	False	False	cNMF within-class one-versus-rest	247
Neutrophil	P11	9	29	80	0.07756659420540742	0.07236261620883086	0.20697478701234984	1317.0	0.2831991645557703	0.7363178278450028	higher	True	False	True	True	cNMF within-class one-versus-rest	247
Neutrophil	P11	14	26	83	0.07645830480047991	0.0728978867933832	0.14160643245966004	1240.0	0.25380656438330496	0.7111283218395053	higher	True	False	True	True	cNMF within-class one-versus-rest	247
Neutrophil	P11	16	20	89	0.0730525162482602	0.07390326071570875	-0.03383616438577136	834.0	0.6639344875169408	0.942481715038416	lower	True	False	True	True	cNMF within-class one-versus-rest	247
Neutrophil	P11	22	17	92	0.07470462996826645	0.07357023716524733	0.04511754449147959	851.0	0.5672591106743388	0.9025683655998522	higher	True	False	True	True	cNMF within-class one-versus-rest	247
Neutrophil	P11	1	17	92	0.06294496102754456	0.07574321946951115	-0.5090176816461633	451.0	0.005775832292033556	0.15851450845914317	lower	True	False	True	True	cNMF within-class one-versus-rest	247
Neutrophil	P12	9	29	80	0.0768134476044725	0.06853133175170986	0.3205496976990385	1395.0	0.1078294289938897	0.4490502843791573	higher	False	False	False	False	cNMF within-class one-versus-rest	247
Neutrophil	P12	14	26	83	0.07495798123986117	0.06941191576421808	0.2146540380793449	1314.0	0.09545655425818415	0.4366253500328053	higher	False	False	False	False	cNMF within-class one-versus-rest	247
Neutrophil	P12	16	20	89	0.06845746073919584	0.07124659894250085	-0.10795036242001228	816.0	0.5650192267245313	0.9025683655998522	lower	False	False	False	False	cNMF within-class one-versus-rest	247
Neutrophil	P12	22	17	92	0.05557405440254639	0.07353627821546958	-0.6952070600792641	362.0	0.00045910669550248056	0.028349838447278175	lower	False	False	False	False	cNMF within-class one-versus-rest	247
Neutrophil	P12	1	17	92	0.07174652283959956	0.07054788730862283	0.04639179938273373	806.0	0.8444024327801245	0.9884710942971127	higher	False	False	False	False	cNMF within-class one-versus-rest	247
Neutrophil	P13	9	29	80	0.06994381200788109	0.07198326416169724	-0.08001177140615306	1123.0	0.8023632433868035	0.9734364295403273	lower	False	False	False	False	cNMF within-class one-versus-rest	247
Neutrophil	P13	14	26	83	0.07163618683280538	0.07137940751218545	0.010073964355979848	1168.0	0.5291962050392771	0.9025683655998522	higher	False	False	False	False	cNMF within-class one-versus-rest	247
Neutrophil	P13	16	20	89	0.07464918035232833	0.07071964128222208	0.15416364694831305	961.0	0.5810055470865445	0.9025683655998522	higher	False	False	False	False	cNMF within-class one-versus-rest	247
Neutrophil	P13	22	17	92	0.0727649923792678	0.07119594359474761	0.061556909995275744	800.0	0.8837989550829528	0.9993084562931542	higher	False	False	False	False	cNMF within-class one-versus-rest	247
Neutrophil	P13	1	17	92	0.06859598810521889	0.07196630308016969	-0.13222417149522883	641.0	0.24062878079481886	0.7111283218395053	lower	False	False	False	False	cNMF within-class one-versus-rest	247
Monocyte	P01	12	41	94	0.08481208620775876	0.09270776100205237	-0.33648926048717726	1575.0	0.09259538888497312	0.4366253500328053	lower	False	False	False	False	cNMF within-class one-versus-rest	247
Monocyte	P01	7	23	112	0.0950741115799954	0.08933143305688518	0.24473521260697195	1515.0	0.18496823012886077	0.6366661617446467	higher	False	False	False	False	cNMF within-class one-versus-rest	247
Monocyte	P01	8	38	97	0.08765406639792044	0.09135021181020676	-0.15751829562840833	1688.0	0.4497011787246341	0.882300401995947	lower	False	False	False	False	cNMF within-class one-versus-rest	247
Monocyte	P01	6	33	102	0.09687789226460769	0.08818484925469587	0.3704706298063976	1963.0	0.15242427386296276	0.5882624319398719	higher	False	False	False	False	cNMF within-class one-versus-rest	247
Monocyte	P02	12	41	94	0.08749450738598837	0.08544682351258867	0.046016366391960634	2052.0	0.5513691831787656	0.9025683655998522	higher	False	False	False	False	cNMF within-class one-versus-rest	247
Monocyte	P02	7	23	112	0.07923104983975232	0.08747287559548711	-0.185213586257786	985.0	0.07665902491295674	0.4366253500328053	lower	False	False	False	False	cNMF within-class one-versus-rest	247
Monocyte	P02	8	38	97	0.08478818585853035	0.08657036237510006	-0.04004977947375395	1752.0	0.6579218569093771	0.942481715038416	lower	False	False	False	False	cNMF within-class one-versus-rest	247
Monocyte	P02	6	33	102	0.09053746064378423	0.08462294129180371	0.13291343115439613	1952.0	0.16922400944675098	0.6057729033818476	higher	False	False	False	False	cNMF within-class one-versus-rest	247
Monocyte	P03	12	41	94	0.072882749123482	0.07928047894446673	-0.20998271401334934	1592.0	0.10948300385419643	0.4490502843791573	lower	False	False	False	False	cNMF within-class one-versus-rest	247
Monocyte	P03	7	23	112	0.07922233377818334	0.07695039337450374	0.07456835868192249	1355.0	0.6971301568254118	0.94857170749239	higher	False	False	False	False	cNMF within-class one-versus-rest	247
Monocyte	P03	8	38	97	0.07790592660751418	0.07711476828615564	0.025966956433234212	1942.0	0.6298590067938673	0.942481715038416	higher	False	False	False	False	cNMF within-class one-versus-rest	247
Monocyte	P03	6	33	102	0.08090382220594294	0.07618364315731878	0.1549230797474493	1852.0	0.3882978220283323	0.812792898652526	higher	False	False	False	False	cNMF within-class one-versus-rest	247
Monocyte	P04	12	41	94	0.08193053400967394	0.08041435703003862	0.06383852342702068	1937.0	0.9637440371965331	0.9993084562931542	higher	False	False	False	False	cNMF within-class one-versus-rest	247
Monocyte	P04	7	23	112	0.07914037748962549	0.0812310069014185	-0.08802580204988247	1256.0	0.8537336800049995	0.9900104176583796	lower	False	False	False	False	cNMF within-class one-versus-rest	247
Monocyte	P04	8	38	97	0.07851344503723034	0.08179990251345882	-0.13837605728493607	1726.0	0.5686825290201162	0.9025683655998522	lower	False	False	False	False	cNMF within-class one-versus-rest	247
Monocyte	P04	6	33	102	0.0834912111256815	0.08002834792228204	0.14580360782680749	1822.0	0.4782559376854003	0.90174974510148	higher	False	False	False	False	cNMF within-class one-versus-rest	247
Monocyte	P05	12	41	94	0.0823173071251781	0.07884517415248073	0.07653796077899648	1948.0	0.9218618251969136	0.9993084562931542	higher	False	False	False	False	cNMF within-class one-versus-rest	247
Monocyte	P05	7	23	112	0.08922367405559425	0.07798492374273949	0.24774138473791413	1712.0	0.013190924255654882	0.2344073409967089	higher	False	False	False	False	cNMF within-class one-versus-rest	247
Monocyte	P05	8	38	97	0.07391200811792252	0.0822453572575715	-0.18369617598851445	1470.0	0.06837772652182746	0.41000331757614666	lower	False	False	False	False	cNMF within-class one-versus-rest	247
Monocyte	P05	6	33	102	0.07729228965374138	0.08074323925384337	-0.07607100511986183	1611.0	0.7143090590833382	0.94857170749239	lower	False	False	False	False	cNMF within-class one-versus-rest	247
Monocyte	P06	12	41	94	0.07437943297537723	0.08224103401608841	-0.27559956325414126	1469.0	0.02859293841736405	0.27356066364911924	lower	False	False	False	False	cNMF within-class one-versus-rest	247
Monocyte	P06	7	23	112	0.0809982415660806	0.07961834279895467	0.048374306402150485	1238.0	0.7720432334686917	0.9734364295403273	higher	False	False	False	False	cNMF within-class one-versus-rest	247
Monocyte	P06	8	38	97	0.08289262020929666	0.07866282867576808	0.14828133522164672	2111.0	0.19060823005003857	0.6449346961967058	higher	False	False	False	False	cNMF within-class one-versus-rest	247
Monocyte	P06	6	33	102	0.08235691131936922	0.07904348898003523	0.11615671475416836	1923.0	0.22011458461516809	0.671213609875883	higher	False	False	False	False	cNMF within-class one-versus-rest	247
Monocyte	P07	12	41	94	0.06906872990827771	0.07233765698480019	-0.13355035550175792	1842.0	0.6859796119639466	0.9431180151356754	lower	True	True	False	True	cNMF within-class one-versus-rest	247
Monocyte	P07	7	23	112	0.06414290511703624	0.07282384700998902	-0.35465547219464655	988.0	0.0796275409388232	0.4366253500328053	lower	True	True	False	True	cNMF within-class one-versus-rest	247
Monocyte	P07	8	38	97	0.0809326990917353	0.0675888156425223	0.5451575812796097	2344.0	0.01433458713950711	0.2344073409967089	higher	True	True	False	True	cNMF within-class one-versus-rest	247
Monocyte	P07	6	33	102	0.068151829496771	0.07237791479820745	-0.17265456866294018	1567.0	0.5542845698283551	0.9025683655998522	lower	True	True	False	True	cNMF within-class one-versus-rest	247
Monocyte	P08	12	41	94	0.08381031176298932	0.07737630769294351	0.2760269884529174	2310.0	0.06722117032593827	0.41000331757614666	higher	True	True	False	True	cNMF within-class one-versus-rest	247
Monocyte	P08	7	23	112	0.08134748074996165	0.07891610400151906	0.10430916647870245	1456.0	0.3269335454822677	0.7511661729357071	higher	True	True	False	True	cNMF within-class one-versus-rest	247
Monocyte	P08	8	38	97	0.08172121045949658	0.07839370832946786	0.14275408937003634	1904.0	0.767226350939532	0.9734364295403273	higher	True	True	False	True	cNMF within-class one-versus-rest	247
Monocyte	P08	6	33	102	0.06960529904323343	0.08247667487247601	-0.5521984550697073	1071.0	0.0017430837938770428	0.08610833941752591	lower	True	True	False	True	cNMF within-class one-versus-rest	247
Monocyte	P09	12	41	94	0.07375700451790107	0.07366148828605516	0.0036524602216099905	1933.0	0.9790049004622043	0.9993084562931542	higher	False	False	False	False	cNMF within-class one-versus-rest	247
Monocyte	P09	7	23	112	0.06572142294479388	0.07532700318207917	-0.3673092943905967	880.0	0.0170823163479383	0.2344073409967089	lower	False	False	False	False	cNMF within-class one-versus-rest	247
Monocyte	P09	8	38	97	0.08038117992007658	0.07106940460989915	0.3560744415447931	2272.0	0.03603808967469552	0.2889882610513672	higher	False	False	False	False	cNMF within-class one-versus-rest	247
Monocyte	P09	6	33	102	0.07145764649078831	0.0744128897051678	-0.11300601036185835	1656.0	0.8920757035415292	0.9993084562931542	lower	False	False	False	False	cNMF within-class one-versus-rest	247
Monocyte	P10	12	41	94	0.07115376433776834	0.07084817612021338	0.013546237824572982	1978.0	0.8090643571048306	0.9734364295403273	higher	False	False	False	False	cNMF within-class one-versus-rest	247
Monocyte	P10	7	23	112	0.07218738056970288	0.07068502803611958	0.06659688936668604	1342.0	0.7541943076342883	0.9734364295403273	higher	False	False	False	False	cNMF within-class one-versus-rest	247
Monocyte	P10	8	38	97	0.07096004937594431	0.07093351563775954	0.0011761982536542398	1812.0	0.8813756178369423	0.9993084562931542	higher	False	False	False	False	cNMF within-class one-versus-rest	247
Monocyte	P10	6	33	102	0.06978596745184876	0.07131466634546618	-0.06776478144606557	1609.0	0.7066827791390619	0.94857170749239	lower	False	False	False	False	cNMF within-class one-versus-rest	247
Monocyte	P11	12	41	94	0.0741818441349977	0.06934406290502	0.19241025622046848	2153.0	0.2805983433585998	0.7363178278450028	higher	True	False	True	True	cNMF within-class one-versus-rest	247
Monocyte	P11	7	23	112	0.07727047079353204	0.06948729191388885	0.30955584207944714	1578.0	0.09020347687557087	0.4366253500328053	higher	True	False	True	True	cNMF within-class one-versus-rest	247
Monocyte	P11	8	38	97	0.06480860375116766	0.07316567608311768	-0.332380972227408	1399.0	0.030015403743549718	0.2745853601724733	lower	True	False	True	True	cNMF within-class one-versus-rest	247
Monocyte	P11	6	33	102	0.06904224673564463	0.07138630765029916	-0.093228970005976	1611.0	0.7143090590833382	0.94857170749239	lower	True	False	True	True	cNMF within-class one-versus-rest	247
Monocyte	P12	12	41	94	0.0730249990227414	0.06728115508183227	0.2223088244140789	2349.0	0.04371635988476647	0.3274178586132633	higher	False	False	False	False	cNMF within-class one-versus-rest	247
Monocyte	P12	7	23	112	0.06763201725636267	0.06931176018507401	-0.06501250375903815	1335.0	0.7855101285870665	0.9734364295403273	lower	False	False	False	False	cNMF within-class one-versus-rest	247
Monocyte	P12	8	38	97	0.06311627760946219	0.07134056689139245	-0.31831158727788056	1404.0	0.03191897512411944	0.2815709591306251	lower	False	False	False	False	cNMF within-class one-versus-rest	247
Monocyte	P12	6	33	102	0.07183253429200995	0.06811745005870884	0.1437880306291415	1653.0	0.8799457667318099	0.9993084562931542	higher	False	False	False	False	cNMF within-class one-versus-rest	247
Monocyte	P13	12	41	94	0.07118672948786554	0.07021552427141935	0.03810231567401663	1939.0	0.9561182336463396	0.9993084562931542	higher	False	False	False	False	cNMF within-class one-versus-rest	247
Monocyte	P13	7	23	112	0.0688085342593788	0.07085999020134102	-0.08048270393151649	1205.0	0.6292101782686037	0.942481715038416	lower	False	False	False	False	cNMF within-class one-versus-rest	247
Monocyte	P13	8	38	97	0.0724137275637023	0.06976488188757958	0.10391949344412808	1960.0	0.5686825290201162	0.9025683655998522	higher	False	False	False	False	cNMF within-class one-versus-rest	247
Monocyte	P13	6	33	102	0.06866488927657635	0.07110758670969496	-0.09583188714056139	1637.0	0.8157949024892621	0.9734364295403273	lower	False	False	False	False	cNMF within-class one-versus-rest	247
Erythroid / Mk	P01	10	29	44	0.07887949840144017	0.08914198814069318	-0.43735559950040215	470.0	0.058989628588282036	0.39825741402546055	lower	False	False	False	False	cNMF within-class one-versus-rest	247
Erythroid / Mk	P01	17	21	52	0.09152341940365816	0.08245694469914315	0.38638513465028024	653.0	0.1943506444407208	0.6467067647677657	higher	False	False	False	False	cNMF within-class one-versus-rest	247
Erythroid / Mk	P01	23	23	50	0.08696763785711648	0.0841899452223717	0.11837667645600626	636.0	0.47249549999840135	0.8977414499969626	higher	False	False	False	False	cNMF within-class one-versus-rest	247
Erythroid / Mk	P02	10	29	44	0.08654934271301908	0.0856858992506694	0.019403644887947973	598.0	0.6561075417189324	0.942481715038416	higher	False	False	False	False	cNMF within-class one-versus-rest	247
Erythroid / Mk	P02	17	21	52	0.08214211397481067	0.08759857908146121	-0.12261985397956515	527.0	0.8216353023848246	0.9756919215819793	lower	False	False	False	False	cNMF within-class one-versus-rest	247
Erythroid / Mk	P02	23	23	50	0.08892152928514908	0.08469830664297151	0.09490593884231607	634.0	0.48725895926876206	0.9025683655998522	higher	False	False	False	False	cNMF within-class one-versus-rest	247
Erythroid / Mk	P03	10	29	44	0.08293019723539352	0.08250814044014612	0.013852512346353152	645.0	0.9415863514684822	0.9993084562931542	higher	False	False	False	False	cNMF within-class one-versus-rest	247
Erythroid / Mk	P03	17	21	52	0.08282832451241069	0.08261421316215802	0.007027443122034939	540.0	0.946563114102823	0.9993084562931542	higher	False	False	False	False	cNMF within-class one-versus-rest	247
Erythroid / Mk	P03	23	23	50	0.082215798461122	0.08288741069174071	-0.022043281428877192	574.0	0.9952626730692953	0.9993084562931542	lower	False	False	False	False	cNMF within-class one-versus-rest	247
Erythroid / Mk	P04	10	29	44	0.07946286113673419	0.07911814503167267	0.014514246980543726	614.0	0.7910698963732679	0.9734364295403273	higher	False	False	False	False	cNMF within-class one-versus-rest	247
Erythroid / Mk	P04	17	21	52	0.07381794818105687	0.08145085466455182	-0.32138298226902867	485.0	0.4609661650641711	0.8826251377585291	lower	False	False	False	False	cNMF within-class one-versus-rest	247
Erythroid / Mk	P04	23	23	50	0.08395745519962619	0.07709199769534973	0.28906959781791774	660.0	0.31565848241005945	0.7511661729357071	higher	False	False	False	False	cNMF within-class one-versus-rest	247
Erythroid / Mk	P05	10	29	44	0.07241244573026925	0.06798207645303281	0.09766084209446882	695.0	0.5241645473549276	0.9025683655998522	higher	False	False	False	False	cNMF within-class one-versus-rest	247
Erythroid / Mk	P05	17	21	52	0.06852318071982022	0.07023433644221208	-0.037719859981467985	536.0	0.9078367251928563	0.9993084562931542	lower	False	False	False	False	cNMF within-class one-versus-rest	247
Erythroid / Mk	P05	23	23	50	0.06748802473118343	0.07077895442588067	-0.07254360644589494	528.0	0.5808266700858675	0.9025683655998522	lower	False	False	False	False	cNMF within-class one-versus-rest	247
Erythroid / Mk	P06	10	29	44	0.08037583516934156	0.0841980057088374	-0.13399160373477872	711.0	0.4137506269696811	0.8445983872852169	lower	False	False	False	False	cNMF within-class one-versus-rest	247
Erythroid / Mk	P06	17	21	52	0.081093929744636	0.0833199797396614	-0.07803733657226991	560.0	0.8693282110573574	0.9993084562931542	lower	False	False	False	False	cNMF within-class one-versus-rest	247
Erythroid / Mk	P06	23	23	50	0.08703216202397777	0.08067743489096524	0.2227739633934751	488.0	0.30434084074384715	0.7511661729357071	higher	False	False	False	False	cNMF within-class one-versus-rest	247
Erythroid / Mk	P07	10	29	44	0.0856559293005907	0.08593416305854654	-0.01136709887304127	647.0	0.9236613974613884	0.9993084562931542	lower	True	True	False	True	cNMF within-class one-versus-rest	247
Erythroid / Mk	P07	17	21	52	0.08443655843486494	0.08638379609925027	-0.07955340582321119	518.0	0.7375370167002673	0.9689981017285427	lower	True	True	False	True	cNMF within-class one-versus-rest	247
Erythroid / Mk	P07	23	23	50	0.08730154119321235	0.08514379353698591	0.08815368462691059	594.0	0.8261176037560095	0.9763208044389203	higher	True	True	False	True	cNMF within-class one-versus-rest	247
Erythroid / Mk	P08	10	29	44	0.07522003250664834	0.07446675982805294	0.032316359562866936	591.0	0.6001349396625427	0.9264583131040504	higher	True	True	False	True	cNMF within-class one-versus-rest	247
Erythroid / Mk	P08	17	21	52	0.07560761980729531	0.07442612229180634	0.05068775175063085	593.0	0.5709506641429096	0.9025683655998522	higher	True	True	False	True	cNMF within-class one-versus-rest	247
Erythroid / Mk	P08	23	23	50	0.07342510506439685	0.07538281917292008	-0.08398843453383228	575.0	1.0	1.0	lower	True	True	False	True	cNMF within-class one-versus-rest	247
Erythroid / Mk	P09	10	29	44	0.07975141227076488	0.07641581428429806	0.12755045635078577	670.0	0.7225089755315569	0.9543300371994361	higher	False	False	False	False	cNMF within-class one-versus-rest	247
Erythroid / Mk	P09	17	21	52	0.07830807295628657	0.07751187023613995	0.030446121119651504	598.0	0.5302776195172029	0.9025683655998522	higher	False	False	False	False	cNMF within-class one-versus-rest	247
Erythroid / Mk	P09	23	23	50	0.07468809984465637	0.07914520975868398	-0.17043612744892347	491.0	0.3214196534119347	0.7511661729357071	lower	False	False	False	False	cNMF within-class one-versus-rest	247
Erythroid / Mk	P10	10	29	44	0.07136297269132798	0.07959284508487306	-0.36481710453645777	538.0	0.26199464488823876	0.7111283218395053	lower	False	False	False	False	cNMF within-class one-versus-rest	247
Erythroid / Mk	P10	17	21	52	0.07339729279659812	0.07750515852027626	-0.1820951294836878	548.0	0.9854162040157031	0.9993084562931542	lower	False	False	False	False	cNMF within-class one-versus-rest	247
Erythroid / Mk	P10	23	23	50	0.08524965369590672	0.07221738713554143	0.5776995711171368	673.0	0.24694902213746317	0.7111283218395053	higher	False	False	False	False	cNMF within-class one-versus-rest	247
Erythroid / Mk	P11	10	29	44	0.074155792970617	0.06467320994415574	0.3771452537885207	782.0	0.10572458231093232	0.4490502843791573	higher	True	False	True	True	cNMF within-class one-versus-rest	247
Erythroid / Mk	P11	17	21	52	0.07137210443265332	0.06725625078086589	0.16369745097175936	566.0	0.812169443783097	0.9734364295403273	higher	True	False	True	True	cNMF within-class one-versus-rest	247
Erythroid / Mk	P11	23	23	50	0.05855682801987536	0.07298664378467225	-0.5739086611263597	411.0	0.05219429807772545	0.3683426178628053	lower	True	False	True	True	cNMF within-class one-versus-rest	247
Erythroid / Mk	P12	10	29	44	0.06792342295635076	0.07114279829992817	-0.12460219242396196	551.0	0.3294924208731679	0.7511661729357071	lower	False	False	False	False	cNMF within-class one-versus-rest	247
Erythroid / Mk	P12	17	21	52	0.07286452336700383	0.06865206538892175	0.16303830512026452	632.0	0.29745412778357583	0.7511661729357071	higher	False	False	False	False	cNMF within-class one-versus-rest	247
Erythroid / Mk	P12	23	23	50	0.06957078845607652	0.06999868512882504	-0.016561244920307278	576.0	0.9952626730692953	0.9993084562931542	lower	False	False	False	False	cNMF within-class one-versus-rest	247
Erythroid / Mk	P13	10	29	44	0.06532025691750204	0.05914015447509336	0.24245773207444915	745.0	0.22990565571121224	0.69252069464231	higher	False	False	False	False	cNMF within-class one-versus-rest	247
Erythroid / Mk	P13	17	21	52	0.06408491166890477	0.060589828893551294	0.1371190608928478	595.0	0.554504280402514	0.9025683655998522	higher	False	False	False	False	cNMF within-class one-versus-rest	247
Erythroid / Mk	P13	23	23	50	0.05462537616770035	0.06480141191309119	-0.39922615706259734	419.0	0.06481536867657331	0.41000331757614666	lower	False	False	False	False	cNMF within-class one-versus-rest	247
Multi-lineage	P01	0	35	182	0.0872208442676568	0.0870362908887018	0.007865094703477207	3334.0	0.6624485790521504	0.942481715038416	higher	False	False	False	False	cNMF within-class one-versus-rest	247
Multi-lineage	P01	2	20	197	0.09696346859574581	0.08606124425988222	0.4646191110975514	2510.0	0.04374408637343194	0.3274178586132633	higher	False	False	False	False	cNMF within-class one-versus-rest	247
Multi-lineage	P01	5	25	192	0.08062074982353895	0.08790529034126687	-0.3104446061495172	2111.0	0.32857693582900116	0.7511661729357071	lower	False	False	False	False	cNMF within-class one-versus-rest	247
Multi-lineage	P01	3	50	167	0.08469250932484862	0.08777670074772027	-0.13143870766220353	3801.0	0.337568604031836	0.7511661729357071	lower	False	False	False	False	cNMF within-class one-versus-rest	247
Multi-lineage	P01	18	38	179	0.08811859628609432	0.08684261358793369	0.05437843954880433	3484.0	0.8144479127582795	0.9734364295403273	higher	False	False	False	False	cNMF within-class one-versus-rest	247
Multi-lineage	P01	4	21	196	0.08211395157515469	0.08759664034710954	-0.23365525283409164	1904.0	0.5745595384822237	0.9025683655998522	lower	False	False	False	False	cNMF within-class one-versus-rest	247
Multi-lineage	P01	11	28	189	0.09208184700171694	0.08632297764583938	0.2454252158665408	2691.0	0.885879505624007	0.9993084562931542	higher	False	False	False	False	cNMF within-class one-versus-rest	247
Multi-lineage	P02	0	35	182	0.09096337482794258	0.08275010366110812	0.18457189617950798	4001.0	0.016517828188306032	0.2344073409967089	higher	False	False	False	False	cNMF within-class one-versus-rest	247
Multi-lineage	P02	2	20	197	0.08832860951294746	0.08364296850274476	0.10529758831801753	2239.0	0.31557379160377985	0.7511661729357071	higher	False	False	False	False	cNMF within-class one-versus-rest	247
Multi-lineage	P02	5	25	192	0.09210602772237801	0.08302909527208448	0.20398043603005706	2899.0	0.0913855066396985	0.4366253500328053	higher	False	False	False	False	cNMF within-class one-versus-rest	247
Multi-lineage	P02	3	50	167	0.08127813670696876	0.08491215658653431	-0.08166514002775348	3724.0	0.24740235371746944	0.7111283218395053	lower	False	False	False	False	cNMF within-class one-versus-rest	247
Multi-lineage	P02	18	38	179	0.07403537984167664	0.08620610363863662	-0.27350534561100587	2402.0	0.004504533178046075	0.14531775048978496	lower	False	False	False	False	cNMF within-class one-versus-rest	247
Multi-lineage	P02	4	21	196	0.08585828807799471	0.08388373946766213	0.04437284167352834	2115.0	0.8363063483187008	0.9836555620700909	higher	False	False	False	False	cNMF within-class one-versus-rest	247
Multi-lineage	P02	11	28	189	0.08253645228690143	0.08430273185855253	-0.03969253700513377	2455.0	0.5389545579452661	0.9025683655998522	lower	False	False	False	False	cNMF within-class one-versus-rest	247
Multi-lineage	P03	0	35	182	0.08458606432680532	0.08007122364861657	0.1481835784678418	3662.0	0.16129373313263162	0.5916368273784491	higher	False	False	False	False	cNMF within-class one-versus-rest	247
Multi-lineage	P03	2	20	197	0.08140836598495119	0.08073760221211868	0.02201543382141852	2092.0	0.6497274720360782	0.942481715038416	higher	False	False	False	False	cNMF within-class one-versus-rest	247
Multi-lineage	P03	5	25	192	0.07976967591258248	0.0809335055087075	-0.038198564816195546	2271.0	0.6634492638179291	0.942481715038416	lower	False	False	False	False	cNMF within-class one-versus-rest	247
Multi-lineage	P03	3	50	167	0.07785977581653795	0.0816795578722126	-0.12537075266279316	3928.0	0.5267980280524087	0.9025683655998522	lower	False	False	False	False	cNMF within-class one-versus-rest	247
Multi-lineage	P03	18	38	179	0.08073030867606888	0.080814096233496	-0.0027500284009164128	3259.0	0.6872924806656744	0.9431180151356754	lower	False	False	False	False	cNMF within-class one-versus-rest	247
Multi-lineage	P03	4	21	196	0.083158669518178	0.0805466474265544	0.08573032985277437	2261.0	0.45897115934755206	0.8826251377585291	higher	False	False	False	False	cNMF within-class one-versus-rest	247
Multi-lineage	P03	11	28	189	0.08012431807626345	0.08089943941455568	-0.025440599534290592	2362.0	0.3605406490504841	0.7880844275705272	lower	False	False	False	False	cNMF within-class one-versus-rest	247
Multi-lineage	P04	0	35	182	0.07912771685012682	0.07812333605964647	0.04228938144025303	3440.0	0.4543782402873101	0.8826251377585291	higher	False	False	False	False	cNMF within-class one-versus-rest	247
Multi-lineage	P04	2	20	197	0.07058543855567752	0.0790670481294241	-0.357117565261211	1527.0	0.09813367615614751	0.4400648022107789	lower	False	False	False	False	cNMF within-class one-versus-rest	247
Multi-lineage	P04	5	25	192	0.07713055245438946	0.07843569500651229	-0.05495293393079692	2403.0	0.9932451355296817	0.9993084562931542	lower	False	False	False	False	cNMF within-class one-versus-rest	247
Multi-lineage	P04	3	50	167	0.0734410517148002	0.07973571656808436	-0.26503641401960626	3523.0	0.09437461011850212	0.4366253500328053	lower	False	False	False	False	cNMF within-class one-versus-rest	247
Multi-lineage	P04	18	38	179	0.08597120718128097	0.07665369485877889	0.39231319078902566	4195.0	0.023988779754016632	0.25761863474965685	higher	False	False	False	False	cNMF within-class one-versus-rest	247
Multi-lineage	P04	4	21	196	0.07970980706518364	0.0781327107359247	0.0664035282914542	2066.0	0.9781187781247427	0.9993084562931542	higher	False	False	False	False	cNMF within-class one-versus-rest	247
Multi-lineage	P04	11	28	189	0.08091464904945819	0.07789580465198553	0.12710822771952354	2681.0	0.9114035717453078	0.9993084562931542	higher	False	False	False	False	cNMF within-class one-versus-rest	247
Multi-lineage	P05	0	35	182	0.0775637578967334	0.07521482155458067	0.051778776631466905	3614.0	0.2078023542101014	0.6532620866310265	higher	False	False	False	False	cNMF within-class one-versus-rest	247
Multi-lineage	P05	2	20	197	0.07181133074870032	0.07597767733170226	-0.09184085801696133	1738.0	0.3868757285022286	0.812792898652526	lower	False	False	False	False	cNMF within-class one-versus-rest	247
Multi-lineage	P05	5	25	192	0.07472743125725025	0.07570647535358382	-0.021581557859483423	2359.0	0.8909119897273279	0.9993084562931542	lower	False	False	False	False	cNMF within-class one-versus-rest	247
Multi-lineage	P05	3	50	167	0.0753064033728494	0.07567969389626875	-0.008228629394468459	4193.0	0.96416139178263	0.9993084562931542	lower	False	False	False	False	cNMF within-class one-versus-rest	247
Multi-lineage	P05	18	38	179	0.08244236651409549	0.07413977163007665	0.18301824457583088	3667.0	0.45008036701007825	0.882300401995947	higher	False	False	False	False	cNMF within-class one-versus-rest	247
Multi-lineage	P05	4	21	196	0.07610945481811321	0.0755384209088723	0.01258758558287714	2160.0	0.7104995422982169	0.94857170749239	higher	False	False	False	False	cNMF within-class one-versus-rest	247
Multi-lineage	P05	11	28	189	0.06743773139892649	0.07680197127063179	-0.20642061512664556	2104.0	0.08073644483658018	0.4366253500328053	lower	False	False	False	False	cNMF within-class one-versus-rest	247
Multi-lineage	P06	0	35	182	0.06920121256110921	0.07934743768613224	-0.3556902975175115	2363.0	0.015739271647683697	0.2344073409967089	lower	False	False	False	False	cNMF within-class one-versus-rest	247
Multi-lineage	P06	2	20	197	0.08410699138756197	0.07706160543534848	0.2469859868660092	2271.0	0.2613507540852311	0.7111283218395053	higher	False	False	False	False	cNMF within-class one-versus-rest	247
Multi-lineage	P06	5	25	192	0.07557487670330464	0.07798908427568894	-0.08463346703914727	2247.0	0.605554002572526	0.9290176312758628	lower	False	False	False	False	cNMF within-class one-versus-rest	247
Multi-lineage	P06	3	50	167	0.07577905201231165	0.07828936226287012	-0.08800248258638646	4178.0	0.9948785112113966	0.9993084562931542	lower	False	False	False	False	cNMF within-class one-versus-rest	247
Multi-lineage	P06	18	38	179	0.08083290490723213	0.07704818833541938	0.13267860183069555	3720.0	0.36490791485938145	0.7906338155286597	higher	False	False	False	False	cNMF within-class one-versus-rest	247
Multi-lineage	P06	4	21	196	0.07896980403326624	0.07757607251947092	0.04885923293568392	2093.0	0.8996001899856301	0.9993084562931542	higher	False	False	False	False	cNMF within-class one-versus-rest	247
Multi-lineage	P06	11	28	189	0.08395546577690068	0.07678583627916229	0.25134152038984126	2963.0	0.3073653423353683	0.7511661729357071	higher	False	False	False	False	cNMF within-class one-versus-rest	247
Multi-lineage	P07	0	35	182	0.06481886000463824	0.08154054918871914	-0.6831561190712128	1825.0	6.430573024233413e-05	0.01588351536985653	lower	True	True	False	True	cNMF within-class one-versus-rest	247
Multi-lineage	P07	2	20	197	0.08448369321012258	0.07827089435688717	0.25382074181757863	2397.0	0.11089905808554086	0.4490502843791573	higher	True	True	False	True	cNMF within-class one-versus-rest	247
Multi-lineage	P07	5	25	192	0.06804632480179706	0.0802493850649182	-0.498549829408529	1741.0	0.02574994036519527	0.26500980292513465	lower	True	True	False	True	cNMF within-class one-versus-rest	247
Multi-lineage	P07	3	50	167	0.09035023438669489	0.07539837325254177	0.6108506929445842	5560.0	0.00037830289072673663	0.028349838447278175	higher	True	True	False	True	cNMF within-class one-versus-rest	247
Multi-lineage	P07	18	38	179	0.08095019165197263	0.078396272456616	0.1043390716520616	3552.0	0.6685529586056693	0.9431180151356754	higher	True	True	False	True	cNMF within-class one-versus-rest	247
Multi-lineage	P07	4	21	196	0.0709632091717695	0.07968781969337786	-0.3564395318401232	1586.0	0.08465831139940866	0.4366253500328053	lower	True	True	False	True	cNMF within-class one-versus-rest	247
Multi-lineage	P07	11	28	189	0.08448934190652281	0.07800708190014065	0.2648294403765403	3174.0	0.08889106438410461	0.4366253500328053	higher	True	True	False	True	cNMF within-class one-versus-rest	247
Multi-lineage	P08	0	35	182	0.08122077856113645	0.0698921881841381	0.4860109896009596	4147.0	0.004706647789142833	0.14531775048978496	higher	True	True	False	True	cNMF within-class one-versus-rest	247
Multi-lineage	P08	2	20	197	0.06758879720649603	0.07213872870570047	-0.19519786989869464	1676.0	0.2726240084855407	0.7319361966948755	lower	True	True	False	True	cNMF within-class one-versus-rest	247
Multi-lineage	P08	5	25	192	0.06993140189058324	0.07195218985358506	-0.086694383412992	2277.0	0.6782609789314409	0.9431180151356754	lower	True	True	False	True	cNMF within-class one-versus-rest	247
Multi-lineage	P08	3	50	167	0.07384109785051017	0.07108413536902636	0.11827721007895514	4295.0	0.7589785675490814	0.9734364295403273	higher	True	True	False	True	cNMF within-class one-versus-rest	247
Multi-lineage	P08	18	38	179	0.06679194902172514	0.07276542701858858	-0.25626983199161185	2956.0	0.2060537601201997	0.6532620866310265	lower	True	True	False	True	cNMF within-class one-versus-rest	247
Multi-lineage	P08	4	21	196	0.07051907352702753	0.0718479844647211	-0.057011975755726335	2037.0	0.9402398113926289	0.9993084562931542	lower	True	True	False	True	cNMF within-class one-versus-rest	247
Multi-lineage	P08	11	28	189	0.06818813423928545	0.07224252772726414	-0.1739386565980075	2447.0	0.5220451702685893	0.9025683655998522	lower	True	True	False	True	cNMF within-class one-versus-rest	247
Multi-lineage	P09	0	35	182	0.07342199646383525	0.08137354453574841	-0.30406049811237285	2598.0	0.08469106422079135	0.4366253500328053	lower	False	False	False	False	cNMF within-class one-versus-rest	247
Multi-lineage	P09	2	20	197	0.08589534819980686	0.07950176658753455	0.2444851734741374	2314.0	0.19916680086289906	0.647292102804422	higher	False	False	False	False	cNMF within-class one-versus-rest	247
Multi-lineage	P09	5	25	192	0.08683617471885788	0.0792127636133802	0.2915128170116479	2135.0	0.3704076559626799	0.7955712262850603	higher	False	False	False	False	cNMF within-class one-versus-rest	247
Multi-lineage	P09	3	50	167	0.08181305521435772	0.07957546240133269	0.0855636637228254	4898.0	0.06358825125733224	0.41000331757614666	higher	False	False	False	False	cNMF within-class one-versus-rest	247
Multi-lineage	P09	18	38	179	0.07846941049699624	0.08043529264164574	-0.07517367671381402	3154.0	0.48315898857987116	0.9025683655998522	lower	False	False	False	False	cNMF within-class one-versus-rest	247
Multi-lineage	P09	4	21	196	0.07448854955429128	0.08069130327092004	-0.2371880755407086	1888.0	0.5353492258773873	0.9025683655998522	lower	False	False	False	False	cNMF within-class one-versus-rest	247
Multi-lineage	P09	11	28	189	0.0815865669033845	0.07986947676426286	0.06566008006030447	2848.0	0.5157752120925772	0.9025683655998522	higher	False	False	False	False	cNMF within-class one-versus-rest	247
Multi-lineage	P10	0	35	182	0.07227819037624669	0.07507508120011737	-0.12398170509537706	2900.0	0.402972253329306	0.8331237850701154	lower	False	False	False	False	cNMF within-class one-versus-rest	247
Multi-lineage	P10	2	20	197	0.07288575664674544	0.07480043811500046	-0.08487477277366626	1893.0	0.7749236794196307	0.9734364295403273	lower	False	False	False	False	cNMF within-class one-versus-rest	247
Multi-lineage	P10	5	25	192	0.06771729989210513	0.07552327575149671	-0.3460264479116696	1933.0	0.11415992880173367	0.4547984260327132	lower	False	False	False	False	cNMF within-class one-versus-rest	247
Multi-lineage	P10	3	50	167	0.081490833194809	0.07256802264580567	0.39553394671925896	5027.0	0.028795859331486234	0.27356066364911924	higher	False	False	False	False	cNMF within-class one-versus-rest	247
Multi-lineage	P10	18	38	179	0.07206495706629862	0.07516722387190307	-0.13751853484482252	3006.0	0.261754559666729	0.7111283218395053	lower	False	False	False	False	cNMF within-class one-versus-rest	247
Multi-lineage	P10	4	21	196	0.0750704425082203	0.07457613341284373	0.021911933052906313	2123.0	0.8135286166625256	0.9734364295403273	higher	False	False	False	False	cNMF within-class one-versus-rest	247
Multi-lineage	P10	11	28	189	0.07584027954469286	0.07444377573724126	0.06190478432061962	2953.0	0.3229008556652888	0.7511661729357071	higher	False	False	False	False	cNMF within-class one-versus-rest	247
Multi-lineage	P11	0	35	182	0.07171426949621794	0.067948901538501	0.1497577875202933	3712.0	0.12169089133735637	0.47710555810042893	higher	True	False	True	True	cNMF within-class one-versus-rest	247
Multi-lineage	P11	2	20	197	0.06824824519052827	0.06858748532266115	-0.013492400263882043	1990.0	0.9418961989915644	0.9993084562931542	lower	True	False	True	True	cNMF within-class one-versus-rest	247
Multi-lineage	P11	5	25	192	0.07047033963851479	0.06830698448652052	0.08604186491769282	2544.0	0.6270009727899741	0.942481715038416	higher	True	False	True	True	cNMF within-class one-versus-rest	247
Multi-lineage	P11	3	50	167	0.0619077598618568	0.0705467755645627	-0.3435945417602022	3272.0	0.020492017619254187	0.2525486654662132	lower	True	False	True	True	cNMF within-class one-versus-rest	247
Multi-lineage	P11	18	38	179	0.07000969717605716	0.06824765932784714	0.07008050544811661	3545.0	0.6831110033804281	0.9431180151356754	higher	True	False	True	True	cNMF within-class one-versus-rest	247
Multi-lineage	P11	4	21	196	0.07840064303781125	0.06750145922745292	0.43348689199711904	2442.0	0.16077833382518114	0.5916368273784491	higher	True	False	True	True	cNMF within-class one-versus-rest	247
Multi-lineage	P11	11	28	189	0.06563595341631069	0.0689888508821064	-0.13335283879252485	2330.0	0.30889624446258945	0.7511661729357071	lower	True	False	True	True	cNMF within-class one-versus-rest	247
Multi-lineage	P12	0	35	182	0.07528376016638999	0.07284563553912272	0.09436478867443096	3739.0	0.10371901140400014	0.4490502843791573	higher	False	False	False	False	cNMF within-class one-versus-rest	247
Multi-lineage	P12	2	20	197	0.06011450152073684	0.074571305804717	-0.5595338588964793	1359.0	0.022494213118448136	0.2525486654662132	lower	False	False	False	False	cNMF within-class one-versus-rest	247
Multi-lineage	P12	5	25	192	0.08274323176568008	0.072001335832302	0.41575263560341136	2577.0	0.5500371758641083	0.9025683655998522	higher	False	False	False	False	cNMF within-class one-versus-rest	247
Multi-lineage	P12	3	50	167	0.07151417016980807	0.07375526206858432	-0.0867388652174983	4059.0	0.7668084231536474	0.9734364295403273	lower	False	False	False	False	cNMF within-class one-versus-rest	247
Multi-lineage	P12	18	38	179	0.07064102924222009	0.07379038079742806	-0.1218920028307941	2998.0	0.25220428597491473	0.7111283218395053	lower	False	False	False	False	cNMF within-class one-versus-rest	247
Multi-lineage	P12	4	21	196	0.07707240918924498	0.07282814633147879	0.16426927613653106	2171.0	0.6807702752138969	0.9431180151356754	higher	False	False	False	False	cNMF within-class one-versus-rest	247
Multi-lineage	P12	11	28	189	0.07530166538909588	0.07293328382565768	0.09166546419932706	2932.0	0.35716231673572596	0.7876704663725385	higher	False	False	False	False	cNMF within-class one-versus-rest	247
Multi-lineage	P13	0	35	182	0.07259917420116069	0.06878088631486677	0.14979904135008887	3625.0	0.19636845084041465	0.6467067647677657	higher	False	False	False	False	cNMF within-class one-versus-rest	247
Multi-lineage	P13	2	20	197	0.06757945323997919	0.06958123523627814	-0.07853389607259433	1943.0	0.9210975461712652	0.9993084562931542	lower	False	False	False	False	cNMF within-class one-versus-rest	247
Multi-lineage	P13	5	25	192	0.07432591341901745	0.06875491963995282	0.21856118562112875	2221.0	0.5455263738043649	0.9025683655998522	higher	False	False	False	False	cNMF within-class one-versus-rest	247
Multi-lineage	P13	3	50	167	0.07072592037364614	0.06899878076445551	0.06775912802783537	4425.0	0.5217799595119245	0.9025683655998522	higher	False	False	False	False	cNMF within-class one-versus-rest	247
Multi-lineage	P13	18	38	179	0.06894200193828111	0.06949327560162959	-0.021627564172827924	3614.0	0.5455050785810597	0.9025683655998522	lower	False	False	False	False	cNMF within-class one-versus-rest	247
Multi-lineage	P13	4	21	196	0.06756569792374398	0.06959292219361099	-0.07953204715594778	2083.0	0.9286079096175917	0.9993084562931542	lower	False	False	False	False	cNMF within-class one-versus-rest	247
Multi-lineage	P13	11	28	189	0.06190759501054006	0.07050624204259924	-0.33734205504354337	1924.0	0.019967429656742707	0.2525486654662132	lower	False	False	False	False	cNMF within-class one-versus-rest	247
