## Supplemental Table 3 for "ChronoClone links temporal clonal behavior to lineage output and mutation responses": S3_Contrast_registry.csv

contrast_id	contrast_label	tier	lineage_bias	target_levels	reference_levels	support_gate
MC9_vs_equal_mean_Neutrophil_peers	MC9 vs equal-MC mean of Neutrophil peers	within_lineage_ovr	Neutrophil	MC9	MC14|MC16|MC22|MC1	True
MC14_vs_equal_mean_Neutrophil_peers	MC14 vs equal-MC mean of Neutrophil peers	within_lineage_ovr	Neutrophil	MC14	MC9|MC16|MC22|MC1	True
MC16_vs_equal_mean_Neutrophil_peers	MC16 vs equal-MC mean of Neutrophil peers	within_lineage_ovr	Neutrophil	MC16	MC9|MC14|MC22|MC1	True
MC22_vs_equal_mean_Neutrophil_peers	MC22 vs equal-MC mean of Neutrophil peers	within_lineage_ovr	Neutrophil	MC22	MC9|MC14|MC16|MC1	True
MC1_vs_equal_mean_Neutrophil_peers	MC1 vs equal-MC mean of Neutrophil peers	within_lineage_ovr	Neutrophil	MC1	MC9|MC14|MC16|MC22	True
MC9_vs_MC14	MC9 vs MC14 within Neutrophil	within_lineage_pairwise	Neutrophil	MC9	MC14	True
MC9_vs_MC16	MC9 vs MC16 within Neutrophil	within_lineage_pairwise	Neutrophil	MC9	MC16	True
MC9_vs_MC22	MC9 vs MC22 within Neutrophil	within_lineage_pairwise	Neutrophil	MC9	MC22	True
MC9_vs_MC1	MC9 vs MC1 within Neutrophil	within_lineage_pairwise	Neutrophil	MC9	MC1	True
MC14_vs_MC16	MC14 vs MC16 within Neutrophil	within_lineage_pairwise	Neutrophil	MC14	MC16	False
MC14_vs_MC22	MC14 vs MC22 within Neutrophil	within_lineage_pairwise	Neutrophil	MC14	MC22	False
MC14_vs_MC1	MC14 vs MC1 within Neutrophil	within_lineage_pairwise	Neutrophil	MC14	MC1	False
MC16_vs_MC22	MC16 vs MC22 within Neutrophil	within_lineage_pairwise	Neutrophil	MC16	MC22	True
MC16_vs_MC1	MC16 vs MC1 within Neutrophil	within_lineage_pairwise	Neutrophil	MC16	MC1	True
MC22_vs_MC1	MC22 vs MC1 within Neutrophil	within_lineage_pairwise	Neutrophil	MC22	MC1	True
MC12_vs_equal_mean_Monocyte_peers	MC12 vs equal-MC mean of Monocyte peers	within_lineage_ovr	Monocyte	MC12	MC7|MC8|MC6	True
MC7_vs_equal_mean_Monocyte_peers	MC7 vs equal-MC mean of Monocyte peers	within_lineage_ovr	Monocyte	MC7	MC12|MC8|MC6	True
MC8_vs_equal_mean_Monocyte_peers	MC8 vs equal-MC mean of Monocyte peers	within_lineage_ovr	Monocyte	MC8	MC12|MC7|MC6	True
MC6_vs_equal_mean_Monocyte_peers	MC6 vs equal-MC mean of Monocyte peers	within_lineage_ovr	Monocyte	MC6	MC12|MC7|MC8	True
MC12_vs_MC7	MC12 vs MC7 within Monocyte	within_lineage_pairwise	Monocyte	MC12	MC7	True
MC12_vs_MC8	MC12 vs MC8 within Monocyte	within_lineage_pairwise	Monocyte	MC12	MC8	True
MC12_vs_MC6	MC12 vs MC6 within Monocyte	within_lineage_pairwise	Monocyte	MC12	MC6	True
MC7_vs_MC8	MC7 vs MC8 within Monocyte	within_lineage_pairwise	Monocyte	MC7	MC8	True
MC7_vs_MC6	MC7 vs MC6 within Monocyte	within_lineage_pairwise	Monocyte	MC7	MC6	True
MC8_vs_MC6	MC8 vs MC6 within Monocyte	within_lineage_pairwise	Monocyte	MC8	MC6	True
MC10_vs_equal_mean_Erythroid___Mk_peers	MC10 vs equal-MC mean of Erythroid / Mk peers	within_lineage_ovr	Erythroid / Mk	MC10	MC17|MC23	True
MC17_vs_equal_mean_Erythroid___Mk_peers	MC17 vs equal-MC mean of Erythroid / Mk peers	within_lineage_ovr	Erythroid / Mk	MC17	MC10|MC23	True
MC23_vs_equal_mean_Erythroid___Mk_peers	MC23 vs equal-MC mean of Erythroid / Mk peers	within_lineage_ovr	Erythroid / Mk	MC23	MC10|MC17	True
MC10_vs_MC17	MC10 vs MC17 within Erythroid / Mk	within_lineage_pairwise	Erythroid / Mk	MC10	MC17	True
MC10_vs_MC23	MC10 vs MC23 within Erythroid / Mk	within_lineage_pairwise	Erythroid / Mk	MC10	MC23	True
MC17_vs_MC23	MC17 vs MC23 within Erythroid / Mk	within_lineage_pairwise	Erythroid / Mk	MC17	MC23	True
MC0_vs_equal_mean_Multi_lineage_peers	MC0 vs equal-MC mean of Multi-lineage peers	within_lineage_ovr	Multi-lineage	MC0	MC2|MC5|MC3|MC18|MC4|MC11	True
MC2_vs_equal_mean_Multi_lineage_peers	MC2 vs equal-MC mean of Multi-lineage peers	within_lineage_ovr	Multi-lineage	MC2	MC0|MC5|MC3|MC18|MC4|MC11	True
MC5_vs_equal_mean_Multi_lineage_peers	MC5 vs equal-MC mean of Multi-lineage peers	within_lineage_ovr	Multi-lineage	MC5	MC0|MC2|MC3|MC18|MC4|MC11	True
MC3_vs_equal_mean_Multi_lineage_peers	MC3 vs equal-MC mean of Multi-lineage peers	within_lineage_ovr	Multi-lineage	MC3	MC0|MC2|MC5|MC18|MC4|MC11	True
MC18_vs_equal_mean_Multi_lineage_peers	MC18 vs equal-MC mean of Multi-lineage peers	within_lineage_ovr	Multi-lineage	MC18	MC0|MC2|MC5|MC3|MC4|MC11	True
MC4_vs_equal_mean_Multi_lineage_peers	MC4 vs equal-MC mean of Multi-lineage peers	within_lineage_ovr	Multi-lineage	MC4	MC0|MC2|MC5|MC3|MC18|MC11	True
MC11_vs_equal_mean_Multi_lineage_peers	MC11 vs equal-MC mean of Multi-lineage peers	within_lineage_ovr	Multi-lineage	MC11	MC0|MC2|MC5|MC3|MC18|MC4	True
MC0_vs_MC2	MC0 vs MC2 within Multi-lineage	within_lineage_pairwise	Multi-lineage	MC0	MC2	False
MC0_vs_MC5	MC0 vs MC5 within Multi-lineage	within_lineage_pairwise	Multi-lineage	MC0	MC5	True
MC0_vs_MC3	MC0 vs MC3 within Multi-lineage	within_lineage_pairwise	Multi-lineage	MC0	MC3	True
MC0_vs_MC18	MC0 vs MC18 within Multi-lineage	within_lineage_pairwise	Multi-lineage	MC0	MC18	True
MC0_vs_MC4	MC0 vs MC4 within Multi-lineage	within_lineage_pairwise	Multi-lineage	MC0	MC4	True
MC0_vs_MC11	MC0 vs MC11 within Multi-lineage	within_lineage_pairwise	Multi-lineage	MC0	MC11	True
MC2_vs_MC5	MC2 vs MC5 within Multi-lineage	within_lineage_pairwise	Multi-lineage	MC2	MC5	True
MC2_vs_MC3	MC2 vs MC3 within Multi-lineage	within_lineage_pairwise	Multi-lineage	MC2	MC3	True
MC2_vs_MC18	MC2 vs MC18 within Multi-lineage	within_lineage_pairwise	Multi-lineage	MC2	MC18	True
MC2_vs_MC4	MC2 vs MC4 within Multi-lineage	within_lineage_pairwise	Multi-lineage	MC2	MC4	True
MC2_vs_MC11	MC2 vs MC11 within Multi-lineage	within_lineage_pairwise	Multi-lineage	MC2	MC11	True
MC5_vs_MC3	MC5 vs MC3 within Multi-lineage	within_lineage_pairwise	Multi-lineage	MC5	MC3	True
MC5_vs_MC18	MC5 vs MC18 within Multi-lineage	within_lineage_pairwise	Multi-lineage	MC5	MC18	True
MC5_vs_MC4	MC5 vs MC4 within Multi-lineage	within_lineage_pairwise	Multi-lineage	MC5	MC4	True
MC5_vs_MC11	MC5 vs MC11 within Multi-lineage	within_lineage_pairwise	Multi-lineage	MC5	MC11	True
MC3_vs_MC18	MC3 vs MC18 within Multi-lineage	within_lineage_pairwise	Multi-lineage	MC3	MC18	True
MC3_vs_MC4	MC3 vs MC4 within Multi-lineage	within_lineage_pairwise	Multi-lineage	MC3	MC4	True
MC3_vs_MC11	MC3 vs MC11 within Multi-lineage	within_lineage_pairwise	Multi-lineage	MC3	MC11	True
MC18_vs_MC4	MC18 vs MC4 within Multi-lineage	within_lineage_pairwise	Multi-lineage	MC18	MC4	True
MC18_vs_MC11	MC18 vs MC11 within Multi-lineage	within_lineage_pairwise	Multi-lineage	MC18	MC11	True
MC4_vs_MC11	MC4 vs MC11 within Multi-lineage	within_lineage_pairwise	Multi-lineage	MC4	MC11	True
Monocyte_fast_minus_slow	Mean MC7/MC12 minus mean MC6/MC8	monocyte_pace_50	Monocyte	MC7|MC12	MC6|MC8	True
