## Supplemental Table 3 for "ChronoClone links temporal clonal behavior to lineage output and mutation responses": S3_Hallmark_gene_sets.csv

program	n_library_genes	n_mapped_filtered_genes	mapped_fraction	mapped_genes
Adipogenesis	200	150	0.75	Abcb8|Acaa2|Acadl|Acadm|Acads|Acly|Aco2|Acox1|Adipor2|Aifm1|Ak2|Aldh2|Aldoa|Angpt1|Angptl4|Aplp2|Araf|Arl4a|Atl2|Atp1b3|Bckdha|Bcl2l13|Bcl6|Cat|Ccng2|Cd151|Cdkn2c|Chchd10|Chuk|Cmpk1|Col4a1|Coq3|Coq5|Coq9|Cox6a1|Cox7b|Cox8a|Cpt2|Crat|Cs|Cyc1|Dbt|Ddt|Decr1|Dhrs7|Dhrs7b|Dlat|Dld|Dnajb9|Dnajc15|Dram2|Ech1|Echs1|Elmod3|Elovl6|Esrra|Esyt1|Etfb|Fzd4|G3bp2|Gadd45a|Gbe1|Ghitm|Gpat4|Gpd2|Gphn|Gpx4|Grpel1|H…
Allograft Rejection	200	106	0.53	Abce1|Abi1|Acvr2a|Akt1|B2m|Bcat1|Bcl10|Bcl3|Brca1|Capg|Ccl4|Ccl5|Ccnd2|Ccnd3|Ccr2|Cd28|Cd47|Cd74|Cd96|Cfp|Csf1|Csk|Ctss|Degs1|Dyrk3|Egfr|Eif3a|Eif3d|Eif4g3|Eif5a|Elane|Elf4|Ets1|F2r|Fcgr2b|Flna|Galnt1|Gbp2|Gcnt1|Glmn|Gpr65|Gzmb|Hcls1|Hif1a|Icam1|Ifnar2|Ifngr1|Ifngr2|Igsf6|Ikbkb|Il11|Il12a|Il12rb1|Il15|Il16|Il18rap|Il2|Il27ra|Il2rg|Il6|Irf7|Irf8|Itgal|Itgb2|Lck|Ltb|Lyn|Map3k7|Map4k1|Mrpl3|Mtif2|Nc…
Androgen Response	100	71	0.71	Abcc4|Abhd2|Acsl3|Actn1|Akap12|Akt1|Aldh1a3|Appbp2|Arid5b|B2m|B4galt1|Camkk2|Ccnd1|Ccnd3|Cdc14b|Cdk6|Cenpn|Dbi|Dhcr24|Dnajb9|Elk4|Ell2|Elovl5|Fads1|Fkbp5|Gnai3|Gpd1l|Gsr|Herc3|Hmgcr|Hmgcs1|Idi1|Insig1|Iqgap2|Itgav|Lman1|Map7|Myl12a|Ndrg1|Ngly1|Pa2g4|Pdlim5|Pgm3|Pias1|Ptk2b|Ptpn21|Rab4a|Rps6ka3|Rrp12|Sat1|Sec24d|Sgk1|Slc26a2|Slc38a2|Sms|Sord|Spcs3|Srf|Srp19|Stk39|Tmem50a|Tnfaip8|Tpd52|Tsc22d1|Uap1…
Angiogenesis	36	16	0.4444444444444444	App|Ccnd2|Fstl1|Itgav|Lpl|Lrpap1|Nrp1|Olr1|Pf4|Pglyrp1|Ptk2|S100a4|Spp1|Tnfrsf21|Vav2|Vegfa
Apical Junction	200	95	0.475	Acta1|Actb|Actg1|Actn1|Actn4|Adam15|Adam9|Akt2|Akt3|Amigo1|Arhgef6|Arpc2|Atp1a3|B4galt1|Baiap2|Cap1|Cd274|Cd276|Cd34|Cdk8|Cercam|Cldn11|Cldn15|Cnn2|Crat|Ctnna1|Ctnnd1|Dhx16|Dlg1|Egfr|Epb41l2|Evl|Exoc4|Fscn1|Gnai2|Gtf2f1|Hadh|Hras|Icam1|Icam2|Ikbkg|Inppl1|Insig1|Itgb1|Jam3|Ldlrap1|Lima1|Map4k2|Mapk14|Mdk|Mmp2|Mpp5|Mpzl1|Msn|Mvd|Myh10|Myh9|Myl12b|Nectin1|Nf1|Nf2|Nlgn2|Pard6g|Pbx2|Pecam1|Pfn1|Pik3cb…
Apical Surface	44	18	0.4090909090909091	Adam10|Adipor2|Akap7|App|B4galt1|Brca1|Crocc|Dcbld2|Flot2|Gata3|Il2rg|Lyn|Mdga1|Ncoa6|Pcsk9|Plaur|Sulf2|Thy1
Apoptosis	161	111	0.6894409937888198	Add1|Anxa1|App|Bax|Bcap31|Bcl10|Bcl2l1|Bcl2l11|Bcl2l2|Bid|Birc3|Bnip3l|Brca1|Btg2|Casp1|Casp2|Casp3|Casp4|Casp6|Casp7|Casp8|Casp9|Ccnd1|Ccnd2|Cd14|Cd44|Cd69|Cdc25b|Cdk2|Cdkn1a|Cdkn1b|Cflar|Crebbp|Ctnnb1|Cyld|Dap|Dap3|Dffa|Diablo|Dnaja1|Dnajc3|Dnm1l|Ebp|Emp1|Erbb3|Etf1|F2r|Fdxr|Gadd45a|Gadd45b|Gch1|Gna15|Gpx1|Gpx4|Gsn|Gsr|Gstm1|Hgf|Hmgb2|Hmox1|Ier3|Ifitm3|Ifngr1|Il6|Irf1|Isg20|Jun|Krt18|Lgals3|Lmn…
Bile Acid Metabolism	112	58	0.5178571428571429	Abca2|Abca3|Abca4|Abcd1|Abcd2|Abcd3|Acsl1|Acsl5|Aldh9a1|Amacr|Aqp9|Atxn1|Cat|Crot|Dhcr24|Dio2|Fads1|Fads2|Fdxr|Gclm|Gnpat|Gstk1|Hacl1|Hsd17b11|Hsd17b4|Idh1|Idh2|Idi1|Isoc1|Lck|Lipe|Lonp2|Nedd4|Npc1|Paox|Pecr|Pex1|Pex11a|Pex12|Pex13|Pex16|Pex19|Pex26|Pex6|Pex7|Pfkm|Phyh|Pnpla8|Prdx5|Rbp1|Retsat|Scp2|Slc23a1|Slc23a2|Slc29a1|Slc35b2|Soat2|Sod1
Cholesterol Homeostasis	74	51	0.6891891891891891	Abca2|Acat2|Acss2|Actg1|Alcam|Aldoc|Antxr2|Anxa5|Atf5|Atxn2|Cd9|Chka|Ctnnb1|Ebp|Ech1|Ethe1|Fabp5|Fads2|Fasn|Fbxo6|Fdft1|Fdps|Gusb|Hmgcr|Hmgcs1|Hsd17b7|Idi1|Ldlr|Lgals3|Lgmn|Lpl|Lss|Mvd|Mvk|Nfil3|Nsdhl|Pcyt2|Pdk3|Plaur|Plscr1|Pmvk|Pnrc1|S100a11|Sc5d|Sqle|Srebf2|Stard4|Tm7sf2|Tmem97|Tnfrsf12a|Trib3
Coagulation	138	53	0.38405797101449274	Adam9|Anxa1|Arf4|Capn2|Capn5|Casp9|Cd9|Cpq|Crip2|Csrp1|Ctsb|Ctse|Ctso|Dpp4|Dusp6|F10|F2rl2|Fn1|Furin|Fyn|Gda|Gnb2|Gng12|Gsn|Iscu|Itgb3|Klf7|Lamp2|Lgmn|Lta4h|Maff|Mmp2|Mmp8|Msrb2|Olr1|P2ry1|Pecam1|Pef1|Pf4|Plek|Prep|Pros1|Rabif|Rac1|Rapgef3|S100a1|S100a13|Sh2b2|Sirt2|Sparc|Timp3|Usp11|Wdr1
Complement	200	108	0.54	Adam9|Akap10|Anxa5|Atox1|Brpf3|Calm1|Calm3|Casp1|Casp3|Casp4|Casp7|Casp9|Cblb|Ccl5|Cd55|Cdk5r1|Cebpb|Col4a2|Cpq|Csrp1|Ctsb|Ctsc|Ctsd|Ctsl|Ctso|Ctss|Dgkg|Dock10|Dock9|Dpp4|Dusp6|Dyrk2|Ehd1|F10|F5|Fcer1g|Fdx1|Fn1|Fyn|Gata3|Gca|Gmfb|Gnai2|Gnai3|Gnb2|Gnb4|Gng2|Gngt2|Gpd2|Grb2|Gzmb|Hspa5|Il6|Irf1|Irf2|Irf7|Itgam|Kif2a|Lamp2|Lap3|Lck|Lgals3|Lgmn|Lipa|Lta4h|Lyn|Maff|Me1|Mmp8|Msrb1|Olr1|Pcsk9|Pdp1|Pfn1|P…
DNA Repair	150	129	0.86	Aaas|Ada|Ago4|Ak1|Ak3|Alyref|Aprt|Arl6ip1|Bcap31|Bola2|Brf2|Cant1|Cetn2|Clp1|Cmpk2|Cox17|Cstf3|Dad1|Dctn4|Ddb1|Ddb2|Dgcr8|Dguok|Dut|Edf1|Eif1b|Ell|Ercc2|Ercc3|Ercc4|Ercc5|Ercc8|Fen1|Gmpr2|Gpx4|Gtf2a2|Gtf2b|Gtf2f1|Gtf2h1|Gtf2h3|Gtf2h5|Gtf3c5|Guk1|Hcls1|Impdh2|Itpa|Lig1|Mpc2|Mpg|Mrpl40|Ncbp2|Nelfb|Nelfcd|Nelfe|Nfx1|Nme1|Nme4|Nt5c|Nudt21|Nudt9|Pcna|Pde4b|Pnp|Pola1|Pola2|Polb|Pold1|Pold3|Pold4|Pole4|…
E2F Targets	200	183	0.915	Ak2|Anp32e|Asf1a|Asf1b|Aurka|Aurkb|Bard1|Birc5|Brca1|Brca2|Brms1l|Bub1b|Cbx5|Ccnb2|Ccne1|Ccp110|Cdc20|Cdc25a|Cdc25b|Cdca3|Cdca8|Cdk1|Cdk4|Cdkn1a|Cdkn1b|Cdkn2c|Cdkn3|Cenpm|Chek1|Chek2|Cit|Cks1b|Cks2|Cse1l|Ctcf|Dck|Dclre1b|Dctpp1|Dek|Dlgap5|Dnmt1|Donson|Dscc1|Dut|E2f8|Eed|Eif2s1|Espl1|Exosc8|Ezh2|Gins1|Gins3|Gins4|Gspt1|Hells|Hmga1|Hmgb2|Hmgb3|Hmmr|Hnrnpd|Hus1|Ilf3|Ing3|Ipo7|Kif18b|Kif22|Kif2c|Kpna…
Epithelial Mesenchymal Transition	200	68	0.34	Acta2|Basp1|Calu|Capg|Cd44|Col4a1|Col4a2|Colgalt1|Copa|Dab2|Dst|Ecm1|Emp3|Flna|Fn1|Fstl1|Fstl3|Fuca1|Gadd45a|Gadd45b|Gem|Gja1|Glipr1|Id2|Igfbp4|Il15|Il6|Itgav|Itgb1|Itgb3|Itgb5|Jun|Lamc1|Lgals1|Loxl2|Magee1|Mcm7|Mmp2|Mylk|Notch2|Nt5e|P3h1|Pdgfrb|Plaur|Plod1|Plod2|Plod3|Ppib|Pvr|Qsox1|Rhob|Sat1|Serpine2|Sgcb|Sparc|Spp1|Tgfb1|Tgfbr3|Tgm2|Thy1|Timp3|Tnfaip3|Tnfrsf12a|Tpm1|Tpm4|Vegfa|Vim|Wipf1
Estrogen Response Early	200	98	0.49	Abca3|Abhd2|Add3|Aff1|Akap1|Amfr|Anxa9|Arl3|Asb13|B4galt1|Bag1|Bcl2|Bhlhe40|Blvrb|Cant1|Cbfa2t3|Ccnd1|Cd44|Celsr1|Chpt1|Cish|Deptor|Dhrs3|Dynlt3|Elf1|Elovl5|Endod1|Fam102a|Fasn|Fdft1|Fkbp4|Fkbp5|Fos|Gab2|Gja1|Gla|Igf1r|Igfbp4|Il6st|Inpp5f|Isg20l2|Itpk1|Kcnk5|Kdm4b|Klf10|Krt18|Mast4|Med13l|Med24|Myb|Mybbp1a|Myc|Nav2|Ncor2|Nrip1|Nxt1|Olfm1|Opn3|P2ry2|Papss2|Pex11a|Pmaip1|Podxl|Ppif|Rab17|Rab31|Rara…
Estrogen Response Late	200	100	0.5	Abca3|Abhd2|Add3|Aff1|Aldh3a2|Amfr|Anxa9|Arl3|Ass1|Atp2b4|Bag1|Batf|Bcl2|Blvrb|Ccnd1|Cd44|Cd9|Cdc20|Cdc6|Chpt1|Cish|Cox6c|Dcxr|Dnajc1|Dnajc12|Dusp2|Dynlt3|Elovl5|Etfb|Fabp5|Fam102a|Fdft1|Fkbp4|Fkbp5|Fos|Gale|Gins2|Gjb3|Gla|Hspa4l|Id2|Idh2|Igfbp4|Il6st|Impa2|Isg20|Itpk1|Jak1|Kcnk5|Kif20a|Llgl2|Mdk|Mettl3|Mocs2|Myb|Nab2|Ncor2|Nrip1|Nxt1|Olfm1|Opn3|Papss2|Pdcd4|Perp|Pkp3|Plk4|Ppif|Prkar2b|Ptger3|Ptp…
Fatty Acid Metabolism	158	111	0.7025316455696202	Acaa2|Acadl|Acadm|Acads|Acadvl|Acat2|Aco2|Acot8|Acox1|Acsl1|Acsl4|Acsl5|Acss1|Adipor2|Adsl|Alad|Aldh3a2|Aldh9a1|Aldoa|Apex1|Auh|Bckdhb|Blvra|Bphl|Cbr1|Cbr3|Ccdc58|Cpox|Cpt1a|Cpt2|Crat|Cryz|D2hgdh|Decr1|Dhcr24|Dld|Dlst|Ech1|Echs1|Eci1|Eci2|Elovl5|Erp29|Etfdh|Fasn|G0s2|Gabarapl1|Gcdh|Glul|Gpd2|Grhpr|Gstz1|Hadh|Hadhb|Hccs|Hibch|Hmgcl|Hmgcs1|Hsd17b10|Hsd17b11|Hsd17b4|Hsd17b7|Hsdl2|Hsp90aa1|Hsph1|Idh1…
G2-M Checkpoint	200	179	0.895	Abl1|Amd1|Arid4a|Atf5|Atrx|Aurka|Aurkb|Bard1|Bcl3|Birc5|Brca2|Bub1|Bub3|Casp8ap2|Cbx1|Ccna2|Ccnb2|Ccnd1|Ccnf|Ccnt1|Cdc20|Cdc25a|Cdc25b|Cdc27|Cdc45|Cdc6|Cdc7|Cdk1|Cdk4|Cdkn1b|Cdkn2c|Cdkn3|Cenpa|Cenpf|Chaf1a|Chek1|Chmp1a|Cks1b|Cks2|Ctcf|Cul1|Cul3|Cul4a|Cul5|Dbf4|Dkc1|Dmd|Dr1|Dtymk|E2f1|E2f2|E2f3|E2f4|Espl1|Ewsr1|Exo1|Ezh2|Fancc|Fbxo5|Foxn3|G3bp1|Gins2|Gspt1|Hif1a|Hira|Hmga1|Hmgb3|Hmgn2|Hmmr|Hnrnpd|…
Glycolysis	200	128	0.64	Agl|Ak3|Ak4|Akr1a1|Aldh7a1|Aldh9a1|Aldoa|Alg1|Angptl4|Arpp19|Aurka|B3galt6|B3gat3|B4galt1|B4galt4|B4galt7|Bpnt1|Capn5|Casp6|Cd44|Cdk1|Cenpa|Chpf2|Chst12|Cited2|Cln6|Cog2|Copb2|Cxcr4|Cyb5a|Ddit4|Dld|Ecd|Egfr|Egln3|Eno1|Ext1|Ext2|Fam162a|Fkbp4|Fut8|Gale|Galk1|Galk2|Gclc|Gfpt1|Glce|Glrx|Gmppa|Gmppb|Gne|Gnpda1|Got1|Got2|Gusb|Gys1|Hax1|Hdlbp|Hk2|Hmmr|Homer1|Hs2st1|Hspa5|Idh1|Idua|Ier3|Irs2|Isg20|Kif20…
Hedgehog Signaling	36	19	0.5277777777777778	Adgrg1|Cdk5r1|Cdk6|Celsr1|Dpysl2|Ets2|Ldb1|Myh9|Nf1|Nrp1|Nrp2|Pml|Ptch1|Rasa1|Thy1|Tle1|Tle3|Vegfa|Vldlr
Hypoxia	200	118	0.59	Ak4|Akap12|Aldoa|Aldoc|Ampd3|Angptl4|Anxa2|Atp7a|B3galt6|Bcl2|Bhlhe40|Bnip3l|Btg1|Casp6|Ccng2|Cdkn1a|Cdkn1b|Cdkn1c|Cited2|Csrp2|Cxcr4|Ddit4|Dusp1|Egfr|Eno1|Ets1|Ext1|Fam162a|Fbp1|Fos|Fosl2|Foxo3|Gaa|Galk1|Gapdh|Gbe1|Gcnt2|Glrx|Grhpr|Gys1|Hdlbp|Hexa|Hk1|Hk2|Hmox1|Hspa5|Ids|Ier3|Il6|Ilvbl|Irs2|Isg20|Jmjd6|Jun|Kdm3a|Klf6|Klf7|Klhl24|Ldha|Lxn|Maff|Map3k1|Mif|Mxi1|Myh9|Nagk|Ndrg1|Ndst1|Ndst2|Nedd4l|Nf…
IL-2/STAT5 Signaling	199	133	0.6683417085427136	Ahcy|Ahnak|Alcam|Amacr|Anxa4|Arl4a|Batf|Batf3|Bcl2|Bcl2l1|Bhlhe40|Bmpr2|Capg|Casp3|Ccnd2|Ccnd3|Ccne1|Cd44|Cd48|Cd81|Cdc42se2|Cdc6|Cdkn1c|Cish|Ckap4|Csf1|Cst7|Ctsz|Cxcl10|Cyfip1|Dcps|Dennd5a|Dhrs3|Ecm1|Eef1akmt1|Emp1|F2rl2|Fam126b|Fgl2|Furin|Gabarapl1|Gadd45b|Gata1|Glipr2|Gpr65|Gpx4|Gsto1|Hipk2|Hk2|Huwe1|Ifitm3|Ifngr1|Igf1r|Ikzf2|Ikzf4|Il10ra|Il1r2|Irf8|Itga6|Itgav|Itih5|Klf6|Lclat1|Lrrc8c|Ltb|Maf…
IL-6/JAK/STAT3 Signaling	87	58	0.6666666666666666	Acvr1b|Bak1|Cbl|Cd14|Cd44|Cd9|Crlf2|Csf1|Csf2ra|Csf2rb|Csf3r|Cxcl10|Ebi3|Grb2|Hax1|Hmox1|Ifnar1|Ifngr1|Ifngr2|Il10rb|Il12rb1|Il15ra|Il17ra|Il1r1|Il1r2|Il2rg|Il6|Il6st|Irf1|Irf9|Itga4|Itgb3|Jun|Lepr|Ltb|Ltbr|Map3k8|Myd88|Pf4|Pik3r5|Pim1|Ptpn1|Ptpn11|Ptpn2|Socs1|Socs3|Stam2|Stat1|Stat2|Stat3|Tgfb1|Tlr2|Tnf|Tnfrsf12a|Tnfrsf1a|Tnfrsf1b|Tnfrsf21|Tyk2
Inflammatory Response	200	104	0.52	Abi1|Acvr1b|Acvr2a|Adgre1|Aqp9|Atp2a2|Atp2c1|Bst2|Btg2|C3ar1|Calcrl|Ccl24|Ccl5|Ccrl2|Cd14|Cd48|Cd55|Cd69|Cd82|Cdkn1a|Clec5a|Csf1|Csf3r|Cxcl10|Cybb|Dcbld2|Ebi3|Eif2ak2|Emp3|Ffar2|Gabbr1|Gch1|Gna15|Gnai3|Gpr132|Hbegf|Hif1a|Icam1|Ifitm1|Ifnar1|Ifngr2|Il10ra|Il15|Il15ra|Il18rap|Il1r1|Il6|Irak2|Irf1|Irf7|Itgb3|Kcnj2|Kif1b|Klf6|Lck|Ldlr|Ly6e|Lyn|Mxd1|Myc|Nampt|Nfkb1|Nfkbia|Nmi|Olr1|Osm|P2rx4|P2ry2|Pcdh…
Interferon Alpha Response	97	79	0.8144329896907216	Adar|B2m|Bst2|Casp1|Casp8|Ccrl2|Cd47|Cd74|Cmpk2|Cmtr1|Cnp|Csf1|Cxcl10|Dhx58|Eif2ak2|Elf1|Epsti1|Gbp2|Gmpr|Helz2|Herc6|Ifi27|Ifi35|Ifi44|Ifih1|Ifit2|Ifit3|Ifitm1|Ifitm2|Ifitm3|Il15|Irf1|Irf2|Irf7|Irf9|Isg15|Isg20|Lap3|Lgals3bp|Lpar6|Ly6e|Mov10|Mvb12a|Mx1|Ncoa7|Nmi|Nub1|Ogfr|Parp12|Parp14|Parp9|Plscr1|Pnpt1|Procr|Psma3|Psmb8|Psmb9|Psme1|Psme2|Ripk2|Rnf31|Rsad2|Rtp4|Samd9l|Sell|Slc25a28|Sp110|Stat2|…
Interferon Gamma Response	200	140	0.7	Adar|Arid5b|Arl4a|Auts2|B2m|Bpgm|Bst2|Btg1|Casp1|Casp3|Casp4|Casp7|Casp8|Ccl5|Cd274|Cd69|Cd74|Cdkn1a|Cmpk2|Cmtr1|Csf2rb|Cxcl10|Ddx58|Dhx58|Eif2ak2|Eif4e3|Epsti1|Fgl2|Gch1|Helz2|Herc6|Hif1a|Icam1|Ifi27|Ifi35|Ifi44|Ifih1|Ifit1|Ifit2|Ifit3|Ifitm2|Ifitm3|Ifnar2|Il10ra|Il15|Il15ra|Il6|Irf1|Irf2|Irf7|Irf8|Irf9|Isg15|Isg20|Isoc1|Lap3|Lats2|Lgals3bp|Ly6e|Lysmd2|Mthfd2|Mvp|Mx1|Myd88|Nampt|Ncoa3|Nfkb1|Nfkb…
KRAS Signaling Dn	200	28	0.14	Akr1b10|Arhgdig|Asb7|Bard1|Btg2|Cacna1f|Cdkal1|Dtnb|Entpd7|Gtf3c5|Idua|Mast3|Mfsd6|Mthfr|Mx1|Nphs1|Prodh|Ptprj|Rsad2|Sgk1|Skil|Slc25a23|Slc29a3|Snn|Sphk2|Tgm1|Vps50|Wnt16
KRAS Signaling Up	200	94	0.47	Adam17|Adam8|Adgrl4|Akap12|Akt2|Aldh1a3|Ammecr1|Angptl4|Atg10|Avl9|Birc3|Bpgm|Btbd3|C3ar1|Cab39l|Cbl|Cbr4|Cbx8|Ccnd2|Ccser2|Cd37|Cdadc1|Crot|Csf2ra|Ctss|Cxcl10|Cxcr4|Dcbld2|Dock2|Dusp6|Emp1|Eng|Epb41l3|Ets1|Etv5|Evi5|F13a1|Fbxo4|Fcer1g|Fuca1|G0s2|Gadd45g|Galnt3|Glrx|Gng11|Gypc|Hbegf|Hsd11b1|Id2|Ikzf1|Il10ra|Il1rl2|Il2rg|Irf8|Itgb2|Kcnn4|Laptm5|Lat2|Lcp1|Map3k1|Map4k1|Map7|Mmd|Mycn|Nin|Nrp1|Pdcd1l…
Mitotic Spindle	199	169	0.8492462311557789	Abi1|Abl1|Abr|Actn4|Alms1|Als2|Anln|Apc|Arap3|Arf6|Arfip2|Arhgap10|Arhgap27|Arhgap29|Arhgap4|Arhgap5|Arhgdia|Arhgef11|Arhgef2|Arhgef3|Arhgef7|Arl8a|Atg4b|Aurka|Bcl2l11|Bcr|Bin1|Birc5|Brca2|Bub1|Capzb|Ccnb2|Cd2ap|Cdc27|Cdc42|Cdc42bpa|Cdc42ep4|Cdk1|Cdk5rap2|Cenpf|Cenpj|Cep131|Cep250|Cep57|Cep72|Ckap5|Clasp1|Clip1|Cntrl|Cntrob|Csnk1d|Cttn|Cyth2|Dlg1|Dlgap5|Dock2|Dst|Dync1h1|Dynll2|Ect2|Epb41|Epb41l2…
Myc Targets V1	200	189	0.945	Abce1|Acp1|Aimp2|Ap3s1|Apex1|Bub3|C1qbp|Cad|Canx|Cbx3|Ccna2|Cct2|Cct3|Cct4|Cct5|Cct7|Cdc20|Cdc45|Cdk2|Cdk4|Clns1a|Cnbp|Cops5|Cox5a|Cstf2|Cul1|Cyc1|Ddx18|Ddx21|Dek|Dhx15|Dut|Eef1b2|Eif1ax|Eif2s1|Eif2s2|Eif3b|Eif3d|Eif4a1|Eif4g2|Eif4h|Erh|Etf1|Exosc7|Fam120a|Fbl|G3bp1|Glo1|Gnl3|Got2|Gspt1|Hdac2|Hddc2|Hdgf|Hnrnpa1|Hnrnpa2b1|Hnrnpa3|Hnrnpc|Hnrnpd|Hnrnpr|Hnrnpu|Hsp90ab1|Hspd1|Hspe1|Ifrd1|Ilf2|Impdh2|K…
Myc Targets V2	58	56	0.9655172413793104	Aimp2|Bysl|Cbx3|Cdk4|Dctpp1|Ddx18|Dusp2|Exosc5|Farsa|Gnl3|Grwd1|Hk2|Hspd1|Hspe1|Imp4|Ipo4|Las1l|Mcm4|Mcm5|Mphosph10|Mrto4|Mybbp1a|Myc|Ndufaf4|Nip7|Noc4l|Nolc1|Nop16|Nop2|Nop56|Npm1|Pa2g4|Pes1|Phb|Plk1|Plk4|Ppan|Pprc1|Prmt3|Pus1|Rabepk|Rcl1|Rrp12|Rrp9|Slc19a1|Slc29a2|Sord|Srm|Supv3l1|Tbrg4|Tcof1|Tfb2m|Tmem97|Ung|Wdr43|Wdr74
Myogenesis	200	67	0.335	Acsl1|Acta1|Agl|Ak1|Akt2|App|Atp6ap1|Bag1|Bhlhe40|Bin1|Camk2b|Cdkn1a|Cnn3|Col4a2|Crat|Dmd|Eif4a2|Erbb3|Fdps|Fkbp1b|Flii|Foxo4|Gaa|Gabarapl2|Gadd45b|Gsn|Hbegf|Hdac5|Ifrd1|Igfbp7|Itgb1|Itgb5|Kifc3|Lpin1|Lsp1|Mef2a|Mef2c|Mef2d|Myh9|Myl6b|Mylk|Myo1c|Nav2|Notch1|Nqo1|Ocel1|Pde4dip|Pdlim7|Pfkm|Pick1|Plxnb2|Prnp|Psen2|Ptp4a3|Rb1|Rit1|Sh2b1|Sirt2|Smtn|Sparc|Sptan1|Stc2|Svil|Syngr2|Tgfb1|Tpm3|Tsc2
Notch Signaling	32	19	0.59375	Aph1a|Arrb1|Ccnd1|Cul1|Dtx2|Dtx4|Fbxw11|Fzd7|Kat2a|Maml2|Notch1|Notch2|Ppard|Prkca|Psen2|Psenen|Rbx1|Sap30|Tcf7l2
Oxidative Phosphorylation	200	172	0.86	Abcb7|Acaa2|Acadm|Acadsb|Acadvl|Acat1|Aco2|Afg3l2|Aifm1|Alas1|Aldh6a1|Atp6ap1|Atp6v0b|Atp6v0c|Atp6v1c1|Atp6v1d|Atp6v1e1|Atp6v1f|Atp6v1g1|Atp6v1h|Bax|Bckdha|Casp7|Cox10|Cox11|Cox15|Cox17|Cox4i1|Cox5a|Cox5b|Cox6a1|Cox6b1|Cox6c|Cox7a2|Cox7a2l|Cox7b|Cox7c|Cox8a|Cpt1a|Cs|Cyb5a|Cyb5r3|Cyc1|Cycs|Decr1|Dlat|Dld|Dlst|Ech1|Echs1|Eci1|Etfa|Etfb|Etfdh|Fdx1|Fxn|Glud1|Got2|Gpx4|Grpel1|Hadha|Hadhb|Hccs|Hsd17b10…
PI3K/AKT/mTOR Signaling	105	84	0.8	Acaca|Actr2|Actr3|Akt1|Akt1s1|Ap2m1|Arf1|Arhgdia|Arpc3|Atf1|Cab39|Cab39l|Calr|Camk4|Cdk1|Cdk2|Cdk4|Cdkn1a|Cdkn1b|Cltc|Csnk2b|Cxcr4|Dapp1|Dusp3|E2f1|Ecsit|Egfr|Grb2|Gsk3b|Hras|Hsp90b1|Il2rg|Irak4|Itpr2|Lck|Map2k3|Map2k6|Map3k7|Mapk1|Mapk8|Mapk9|Mapkap1|Mknk1|Mknk2|Myd88|Nck1|Nfkbib|Pak4|Pdk1|Pfn1|Pikfyve|Pin1|Pla2g12a|Ppp1ca|Ppp2r1b|Prkag1|Prkar2a|Prkcb|Pten|Ptpn11|Rac1|Raf1|Ralb|Ripk1|Rit1|Rps6ka…
Pancreas Beta Cells	40	12	0.3	Akt3|Dpp4|Elp4|Foxo1|Lmo2|Sec11a|Spcs1|Srp14|Srp9|Srprb|Stxbp1|Vdr
Pperoxisome	104	71	0.6826923076923077	Abcb4|Abcc5|Abcd1|Abcd2|Abcd3|Acot8|Acox1|Acsl1|Acsl4|Acsl5|Aldh9a1|Atxn1|Bcl10|Cat|Cdk7|Cln6|Cln8|Cnbp|Crat|Ctbp1|Dhcr24|Dhrs3|Dlg4|Ech1|Eci2|Elovl5|Ercc3|Fads1|Fdps|Fis1|Gnpat|Gstk1|Hmgcl|Hras|Hsd17b11|Hsd17b4|Ide|Idh1|Idh2|Idi1|Isoc1|Itgb1bp1|Lonp2|Msh2|Mvp|Nudt19|Pabpc1|Pex11a|Pex11b|Pex13|Pex14|Pex2|Pex5|Pex6|Prdx1|Prdx5|Rdh11|Retsat|Scp2|Slc23a2|Slc25a17|Slc25a19|Slc25a4|Slc35b2|Smarcc1|Sod…
Protein Secretion	96	86	0.8958333333333334	Adam10|Anp32e|Ap1g1|Ap2b1|Ap2m1|Ap2s1|Ap3b1|Ap3s1|Arcn1|Arf1|Arfgap3|Arfgef2|Arfip1|Atp1a1|Atp6v1h|Atp7a|Bet1|Bnip3|Cav2|Cd63|Clcn3|Cln5|Clta|Cltc|Cog2|Copb1|Copb2|Cope|Ctsc|Dnm1l|Dst|Egfr|Ergic3|Galc|Gbf1|Gla|Gnas|Golga4|Gosr2|Ica1|Kif1b|Krt18|Lamp2|Lman1|M6pr|Mapk1|Mon2|Napa|Napg|Ocrl|Pam|Ppt1|Rab14|Rab22a|Rab2a|Rab5a|Rer1|Rps6ka3|Scamp1|Scamp3|Sec22b|Sec24d|Sec31a|Sgms1|Snap23|Snx2|Sod1|Stam|S…
Reactive Oxygen Species Pathway	49	41	0.8367346938775511	Abcc1|Atox1|Cat|Cdkn2d|Egln2|Ercc2|Fes|Gclc|Gclm|Glrx|Glrx2|Gpx4|Gsr|Hhex|Hmox2|Junb|Lamtor5|Lsp1|Mbp|Mgst1|Mpo|Msra|Ndufa6|Ndufb4|Ndufs2|Nqo1|Oxsr1|Pdlim1|Pfkp|Prdx1|Prdx2|Prdx4|Prdx6|Prnp|Scaf4|Sod1|Sod2|Srxn1|Stk25|Txnrd1|Txnrd2
Spermatogenesis	135	61	0.45185185185185184	Acrbp|Acrv1|Agfg1|Arl4a|Aurka|Braf|Bub1|Camk4|Ccnb2|Cdk1|Cdkn3|Chfr|Clpb|Coil|Csnk2a2|Dbf4|Ezh2|Gfi1|Gmcl1|Hspa2|Hspa4l|Ide|Ift88|Il12rb2|Ip6k1|Jam3|Kif2c|Lpin1|Map7|Mast2|Mlf1|Mllt10|Mtor|Ncaph|Nefh|Nek2|Nf2|Nphp1|Parp2|Pcsk4|Pebp1|Pgs1|Phf7|Phkg2|Pias2|Prkar2a|Psmg1|Rad17|Rfc4|Sirt1|Slc12a2|Spata6|Stam2|Strbp|Taldo1|Tle4|Topbp1|Tsn|Ttk|Vdac3|Zc3h14
TGF-beta Signaling	54	40	0.7407407407407407	Acvr1|Apc|Arid4b|Bmpr2|Cdk9|Cdkn1c|Ctnnb1|Eng|Fkbp1a|Fnta|Furin|Hdac1|Hipk2|Id1|Id2|Ifngr2|Junb|Klf10|Map3k7|Ncor2|Ppm1a|Ppp1ca|Ppp1r15a|Rab31|Rhoa|Ski|Skil|Slc20a1|Smad1|Smad3|Smurf1|Smurf2|Sptbn1|Tgfb1|Tgfbr1|Tgif1|Tjp1|Trim33|Ube2d3|Xiap
TNF-alpha Signaling via NF-kB	200	132	0.66	B4galt1|B4galt5|Bcl3|Bcl6|Bhlhe40|Birc2|Birc3|Btg1|Btg2|Ccl4|Ccl5|Ccnd1|Ccnl1|Ccrl2|Cd44|Cd69|Cdkn1a|Cebpb|Cebpd|Cflar|Clcf1|Csf1|Cxcl10|Ddx58|Dennd5a|Dnajb4|Dram1|Dusp1|Dusp2|Ehd1|Eif1|Ets2|Fos|Fosl1|Fosl2|G0s2|Gadd45a|Gadd45b|Gch1|Gem|Hbegf|Icam1|Id2|Ier2|Ier3|Ier5|Ifih1|Ifit2|Ifngr2|Il15ra|Il6|Il6st|Irf1|Irs2|Jun|Junb|Klf10|Klf2|Klf6|Klf9|Ldlr|Litaf|Maff|Map2k3|Map3k8|Marcks|Mcl1|Mxd1|Myc|Namp…
UV Response Dn	144	85	0.5902777777777778	Abcc1|Acvr2a|Add3|Adgrl2|Aggf1|Akt3|Anxa2|Anxa4|Apbb2|Atp2b4|Atp2c1|Atrn|Atrx|Atxn1|Bckdhb|Bhlhe40|Cacna1a|Cdc42bpa|Cdk13|Cdkn1b|Cdon|Celf2|Cited2|Dab2|Dlg1|Dusp1|Dyrk1a|Fyn|Gcnt1|Gja1|Grk5|Ica1|Id1|Igf1r|Insig1|Itgb3|Kit|Lamc1|Ldlr|Magi2|Map2k5|Mapk14|Mgll|Mios|Mrps31|Mta1|Myc|Nek7|Nfkb1|Nipbl|Notch2|Nr1d2|Nr3c1|Nrp1|Pdgfrb|Pdlim5|Pex14|Phf3|Pias3|Pik3cd|Prkar2b|Prkca|Prkce|Pten|Ptpn21|Rasa2|Rbp…
UV Response Up	158	99	0.6265822784810127	Ago2|Alas1|Aldoa|Amd1|Ap2s1|Arrb2|Asns|Atp6v1c1|Atp6v1f|Bak1|Bcl2l11|Bid|Bsg|Btg1|Btg2|Casp3|Ccnd3|Ccne1|Cdc34|Cdc5l|Cdk2|Cdkn1c|Cebpg|Chka|Cltb|Cnp|Creg1|Cyb5b|Cyb5r1|Ddx21|Dlg4|Dnaja1|Dnajb1|E2f5|Eif5|Fen1|Fkbp4|Fos|Furin|Gch1|Ggh|Gls|Grina|Grpel1|Hmox1|Hnrnpu|Hspa13|Hspa2|Hyal2|Icam1|Il6|Il6st|Irf1|Junb|Klhdc3|Lyn|Maoa|Mark2|Mgat1|Mrpl23|Nfkbia|Nr4a1|Nxf1|Olfm1|Parp2|Pdap1|Pole3|Polg2|Polr2h|P…
Unfolded Protein Response	113	97	0.8584070796460177	Aldh18a1|Arfgap1|Asns|Atf4|Atf6|Atp6v0d1|Bag3|Banf1|Calr|Cebpb|Cebpg|Chac1|Cks1b|Cnot2|Cnot4|Cnot6|Cxxc1|Dcp1a|Dcp2|Dctn1|Ddit4|Ddx10|Dkc1|Dnajb9|Dnajc3|Edc4|Edem1|Eef2|Eif2ak3|Eif2s1|Eif4a1|Eif4a2|Eif4a3|Eif4ebp1|Eif4g1|Ern1|Exoc2|Exosc1|Exosc10|Exosc2|Exosc4|Exosc5|Exosc9|Fus|Gosr2|Herpud1|Hsp90b1|Hspa5|Hspa9|Hyou1|Ifit1|Imp3|Khsrp|Kif5b|Lsm1|Lsm4|Mthfd2|Nabp1|Nfya|Nfyb|Nhp2|Nolc1|Nop14|Nop56|N…
Wnt-beta Catenin Signaling	42	22	0.5238095238095238	Adam17|Axin1|Ccnd2|Csnk1e|Ctnnb1|Cul1|Dvl2|Frat1|Hdac2|Hdac5|Kat2a|Maml1|Myc|Ncor2|Ncstn|Notch1|Numb|Ppard|Psen2|Ptch1|Rbpj|Skp2
Xenobiotic Metabolism	200	108	0.54	Abcd2|Abhd6|Aco2|Acox1|Acox3|Acp1|Acp2|Adh5|Ahcy|Alas1|Aldh2|Aldh9a1|Ap4b1|Aqp9|Arpp19|Asl|Atp2a2|Bcat1|Blvrb|Bphl|Casp6|Cat|Cbr1|Ccl25|Cndp2|Comt|Crot|Csad|Cyb5a|Cyfip2|Dcxr|Ddt|Dhps|Dhrs1|Dhrs7|Ech1|Elovl5|Entpd5|Epha2|Esr1|Etfdh|Ets2|F10|Fbp1|Gabarapl1|Gart|Gch1|Gclc|Gcnt2|Gsr|Gss|Gstm4|Gsto1|Gstt2|Hacl1|Hes6|Hmox1|Hsd11b1|Id2|Idh1|Igfbp4|Il1r1|Irf8|Lonp1|Lpin2|Maoa|Mccc2|Mthfd1|Ndrg2|Nfs1|Nin…
heme Metabolism	200	131	0.655	Abcg2|Add1|Adipor1|Agpat4|Alad|Aldh1l1|Aldh6a1|Arl2bp|Asns|Atg4a|Atp6v0a1|Bach1|Blvra|Blvrb|Bmp2k|Bnip3l|Bpgm|Bsg|Btg2|Btrc|Cast|Cat|Ccdc28a|Ccnd3|Cdc27|Cdr2|Cir1|Clcn3|Cpox|Ctns|Ctsb|Ctse|Daam1|Dcaf10|Dcaf11|Dcun1d1|E2f2|Eif2ak1|Ell2|Endod1|Epb41|Ezh1|Fbxo34|Fbxo7|Fbxo9|Fech|Foxj2|Foxo3|Gapvd1|Gata1|Gclc|Gclm|Gde1|Glrx5|Gmps|Gypc|Hagh|Hdgf|Hmbs|Htatip2|Htra2|Igsf3|Kat2b|Kdm7a|Klf3|Lamp2|Lmo2|Lpi…
mTORC1 Signaling	200	180	0.9	Abcf2|Acaca|Acly|Acsl3|Actr2|Actr3|Add3|Adipor2|Ak4|Aldoa|Arpc5l|Asns|Atp2a2|Atp6v1d|Aurka|Bcat1|Bhlhe40|Btg2|Bub1|Cacybp|Calr|Canx|Ccnf|Ccng1|Cct6a|Cd9|Cdc25a|Cdkn1a|Cfp|Cops5|Coro1a|Ctsc|Cxcr4|Cyb5b|Dapp1|Ddit4|Dhcr24|Dhfr|Ebp|Edem1|Eef1e1|Egln3|Eif2s2|Elovl5|Elovl6|Eno1|Etf1|Fads1|Fads2|Fdxr|Fgl2|Fkbp2|Gapdh|Gbe1|Gclc|Gga2|Gla|Glrx|Gmps|Got1|Gsk3b|Gsr|Gtf2h1|Hk2|Hmbs|Hmgcr|Hmgcs1|Hsp90b1|Hspa4…
p53 Pathway	200	139	0.695	Abcc5|Abhd4|Acvr1b|Ada|Aen|Ak1|Ankra2|Apaf1|App|Baiap2|Bak1|Bax|Blcap|Btg1|Btg2|Casp1|Ccnd2|Ccnd3|Ccng1|Ccp110|Cd81|Cd82|Cdk5r1|Cdkn1a|Cdkn2aip|Cebpa|Cgrrf1|Ctsd|Cyfip2|Dcxr|Ddb2|Ddit4|Def6|Dnttip2|Dram1|Ei24|Epha2|Ercc5|F2r|Fam162a|Fbxw7|Fdxr|Fos|Foxo3|Fuca1|Gadd45a|Gls2|Gm2a|Hbegf|Hdac3|Hexim1|Hint1|Hmox1|Hras|Hspa4l|Ier3|Ier5|Ip6k2|Irak1|Iscu|Jun|Ldhb|Mapkapk3|Mdm2|Mknk2|Mxd1|Mxd4|Ndrg1|Ninj1|…
