## Supplemental Table 3 for "ChronoClone links temporal clonal behavior to lineage output and mutation responses": S3_MC_support.csv

lineage_bias	metaclone	n_hspcs	n_clones	n_libraries
Neutrophil	9	51	29	7
Neutrophil	14	41	26	7
Neutrophil	16	27	20	6
Neutrophil	22	17	17	3
Neutrophil	1	17	17	3
Monocyte	12	58	41	7
Monocyte	7	37	23	7
Monocyte	8	52	38	7
Monocyte	6	37	33	6
Erythroid / Mk	10	36	29	7
Erythroid / Mk	17	39	21	3
Erythroid / Mk	23	26	23	4
Basophil	13	47	35	6
Multi-lineage	0	55	35	7
Multi-lineage	2	23	20	6
Multi-lineage	5	34	25	6
Multi-lineage	3	63	50	6
Multi-lineage	18	50	38	5
Multi-lineage	4	30	21	7
Multi-lineage	11	35	28	6
