## Supplemental Table 3 for "ChronoClone links temporal clonal behavior to lineage output and mutation responses": S3_Monocyte_landscape.csv

program	metaclone	row_order	column_order	adjusted_program_mean_sd	row_center	row_scale	zscore_ddof	raw_zscore	display_zscore	was_clipped	zscore_estimable	undefined_reason	contrast_id	original_950_test_OVR_qvalue	contrast_support_gate	effect_sd	significance_symbol
Adipogenesis	6	0	0	-0.10226617508523721	0.100206170068837	0.24990994298692876	0	-0.810181230623002	-0.810181230623002	False	True		MC6_vs_equal_mean_Monocyte_peers	0.1598921289927898	True	-0.26996312687209895
Adipogenesis	8	0	1	-0.1916224398907842	0.100206170068837	0.24990994298692876	0	-1.16773509077582	-1.16773509077582	False	True		MC8_vs_equal_mean_Monocyte_peers	0.03589067117942525	True	-0.38910481327949487	**
Adipogenesis	7	0	2	0.37468989805998926	0.100206170068837	0.24990994298692876	0	1.098330561443523	1.098330561443523	False	True		MC7_vs_equal_mean_Monocyte_peers	0.17333397806771794	True	0.365978303988203
Adipogenesis	12	0	3	0.3200233971913802	0.100206170068837	0.24990994298692876	0	0.879585759955299	0.879585759955299	False	True		MC12_vs_equal_mean_Monocyte_peers	0.1300409983115895	True	0.29308963616339095
Allograft Rejection	6	1	0	-0.24694159065541968	0.030493468997184595	0.2544879462389572	0	-1.0901697457690211	-1.0901697457690211	False	True		MC6_vs_equal_mean_Monocyte_peers	0.17476576990814408	True	-0.369913412870139
Allograft Rejection	8	1	1	-0.19913141342500273	0.030493468997184595	0.2544879462389572	0	-0.9023016053050145	-0.9023016053050145	False	True		MC8_vs_equal_mean_Monocyte_peers	0.12794489020280334	True	-0.30616650989624977
Allograft Rejection	7	1	2	0.2639763985646212	0.030493468997184595	0.2544879462389572	0	0.9174616441291193	0.9174616441291193	False	True		MC7_vs_equal_mean_Monocyte_peers	0.3561503136166794	True	0.31131057275658214
Allograft Rejection	12	1	3	0.3040704815045396	0.030493468997184595	0.2544879462389572	0	1.0750097069449163	1.0750097069449163	False	True		MC12_vs_equal_mean_Monocyte_peers	0.06028942422376488	True	0.36476935000980665	*
Androgen Response	6	2	0	-0.16119889738944254	0.01800081241567423	0.17282111650196091	0	-1.0369086453800538	-1.0369086453800538	False	True		MC6_vs_equal_mean_Monocyte_peers	0.28893768220256805	True	-0.23893294640682233
Androgen Response	8	2	1	-0.14550309986622242	0.01800081241567423	0.17282111650196091	0	-0.9460875823009826	-0.9460875823009826	False	True		MC8_vs_equal_mean_Monocyte_peers	0.28893768220256805	True	-0.21800521637586218
Androgen Response	7	2	2	0.15853378494737203	0.01800081241567423	0.17282111650196091	0	0.8131701459647915	0.8131701459647915	False	True		MC7_vs_equal_mean_Monocyte_peers	0.5290011692016162	True	0.1873772967089304
Androgen Response	12	2	3	0.22017146197098983	0.01800081241567423	0.17282111650196091	0	1.169826081716245	1.169826081716245	False	True		MC12_vs_equal_mean_Monocyte_peers	0.15777061588228483	True	0.2695608660737541
Angiogenesis	6	3	0	-0.05457948977165707	0.05783844892931498	0.11063063871899317	0	-1.0161555605452004	-1.0161555605452004	False	True		MC6_vs_equal_mean_Monocyte_peers	0.6089676790528388	True	-0.1498905849346294
Angiogenesis	8	3	1	0.23645110201475963	0.05783844892931498	0.11063063871899317	0	1.6144953618059539	1.6144953618059539	False	True		MC8_vs_equal_mean_Monocyte_peers	0.41430944897275157	True	0.2381502041139262
Angiogenesis	7	3	2	-0.008616141386126366	0.05783844892931498	0.11063063871899317	0	-0.6006888424845762	-0.6006888424845762	False	True		MC7_vs_equal_mean_Monocyte_peers	0.8666614219086753	True	-0.08860612042058846
Angiogenesis	12	3	3	0.05809832486028374	0.05783844892931498	0.11063063871899317	0	0.002349041223822785	0.002349041223822785	False	True		MC12_vs_equal_mean_Monocyte_peers	0.9987504253343007	True	0.00034650124129167797
Apical Junction	6	4	0	-0.37581615639930954	-0.11628051644445425	0.1527386207945646	0	-1.6992142432917083	-1.6992142432917083	False	True		MC6_vs_equal_mean_Monocyte_peers	0.1286096015411107	True	-0.3460475199398071
Apical Junction	8	4	1	-0.07645209372998549	-0.11628051644445425	0.1527386207945646	0	0.2607619638522107	0.2607619638522107	False	True		MC8_vs_equal_mean_Monocyte_peers	0.8638496312138241	True	0.05310456361929167
Apical Junction	7	4	2	0.0044281097355434885	-0.11628051644445425	0.1527386207945646	0	0.7902953788115737	0.7902953788115737	False	True		MC7_vs_equal_mean_Monocyte_peers	0.5966032441083521	True	0.16094483490666364
Apical Junction	12	4	3	-0.01728192538406542	-0.11628051644445425	0.1527386207945646	0	0.6481569006279244	0.6481569006279244	False	True		MC12_vs_equal_mean_Monocyte_peers	0.5320156397192316	True	0.13199812141385175
Apical Surface	6	5	0	-0.127062159450021	0.03187399633009845	0.27748521166279067	0	-0.5727734275557141	-0.5727734275557141	False	True		MC6_vs_equal_mean_Monocyte_peers	0.5802695269848429	True	-0.2119148743734926
Apical Surface	8	5	1	-0.32536197217064944	0.03187399633009845	0.27748521166279067	0	-1.2874054309419307	-1.2874054309419307	False	True		MC8_vs_equal_mean_Monocyte_peers	0.05045978756316279	True	-0.4763146246676638	*
Apical Surface	7	5	2	0.3945953799901645	0.03187399633009845	0.27748521166279067	0	1.3071737462566373	1.3071737462566373	False	True		MC7_vs_equal_mean_Monocyte_peers	0.184312124530973	True	0.48362851154675474
Apical Surface	12	5	3	0.18532473695089974	0.03187399633009845	0.27748521166279067	0	0.5530051122410075	0.5530051122410075	False	True		MC12_vs_equal_mean_Monocyte_peers	0.4942018417801905	True	0.20460098749440173
Apoptosis	6	6	0	-0.23649744958002503	-0.03275037571566193	0.20394709844964215	0	-0.9990192329932635	-0.9990192329932635	False	True		MC6_vs_equal_mean_Monocyte_peers	0.27371294975289095	True	-0.2716627651524841
Apoptosis	8	6	1	-0.23179406079941967	-0.03275037571566193	0.20394709844964215	0	-0.9759574252187994	-0.9759574252187994	False	True		MC8_vs_equal_mean_Monocyte_peers	0.17688106074846655	True	-0.26539158011167696
Apoptosis	7	6	2	0.12322353616267795	-0.03275037571566193	0.20394709844964215	0	0.7647763222130486	0.7647763222130486	False	True		MC7_vs_equal_mean_Monocyte_peers	0.4939961090387356	True	0.20796521583778652
Apoptosis	12	6	3	0.21406647135411905	-0.03275037571566193	0.20394709844964215	0	1.2102003359990143	1.2102003359990143	False	True		MC12_vs_equal_mean_Monocyte_peers	0.12813877307586194	True	0.32908912942637464
Bile Acid Metabolism	6	7	0	-0.07055026265227755	-0.03152929362344334	0.19742027007188198	0	-0.1976543189543122	-0.1976543189543122	False	True		MC6_vs_equal_mean_Monocyte_peers	0.8674562729153963	True	-0.05202795870511228
Bile Acid Metabolism	8	7	1	-0.3350210846000993	-0.03152929362344334	0.19742027007188198	0	-1.5372878928093483	-1.5372878928093483	False	True		MC8_vs_equal_mean_Monocyte_peers	0.045544049159402446	True	-0.40465572130220795	**
Bile Acid Metabolism	7	7	2	0.1822221069320831	-0.03152929362344334	0.19742027007188198	0	1.082722663066453	1.082722663066453	False	True		MC7_vs_equal_mean_Monocyte_peers	0.40387551439442454	True	0.28500186740736855
Bile Acid Metabolism	12	7	3	0.09723206582652034	-0.03152929362344334	0.19742027007188198	0	0.6522195486972076	0.6522195486972076	False	True		MC12_vs_equal_mean_Monocyte_peers	0.4884596831817275	True	0.17168181259995158
Cholesterol Homeostasis	6	8	0	0.0036024492796082257	0.11040763583173752	0.23822479827761317	0	-0.4483378192545044	-0.4483378192545044	False	True		MC6_vs_equal_mean_Monocyte_peers	0.6171720448201308	True	-0.14240691540283903
Cholesterol Homeostasis	8	8	1	-0.1818730891945259	0.11040763583173752	0.23822479827761317	0	-1.2269114178686666	-1.2269114178686666	False	True		MC8_vs_equal_mean_Monocyte_peers	0.08732566387214764	True	-0.38970763336835124	*
Cholesterol Homeostasis	7	8	2	0.46890666346335547	0.11040763583173752	0.23822479827761317	0	1.504877033052807	1.504877033052807	False	True		MC7_vs_equal_mean_Monocyte_peers	0.1646808887895993	True	0.47799870350882395
Cholesterol Homeostasis	12	8	3	0.1509945197785123	0.11040763583173752	0.23822479827761317	0	0.1703722040703639	0.1703722040703639	False	True		MC12_vs_equal_mean_Monocyte_peers	0.8672449770266	True	0.05411584526236638
Coagulation	6	9	0	-0.25733837452812797	-0.08223159908073131	0.1316642240258168	0	-1.329949549644265	-1.329949549644265	False	True		MC6_vs_equal_mean_Monocyte_peers	0.32423551652474664	True	-0.2334757005965289
Coagulation	8	9	1	-0.1028910531846084	-0.08223159908073131	0.1316642240258168	0	-0.15691015730914243	-0.15691015730914243	False	True		MC8_vs_equal_mean_Monocyte_peers	0.9565676603791117	True	-0.027545938805169454
Coagulation	7	9	2	0.11335122753037026	-0.08223159908073131	0.1316642240258168	0	1.4854667473888092	1.4854667473888092	False	True		MC7_vs_equal_mean_Monocyte_peers	0.3786993253631433	True	0.2607771021481354
Coagulation	12	9	3	-0.08204819614055912	-0.08223159908073131	0.1316642240258168	0	0.0013929595645984102	0.0013929595645984102	False	True		MC12_vs_equal_mean_Monocyte_peers	0.9987504253343007	True	0.000244537253562905
Complement	6	10	0	-0.2199403420870788	0.02480872029541535	0.20754396869738614	0	-1.1792636708193418	-1.1792636708193418	False	True		MC6_vs_equal_mean_Monocyte_peers	0.08009250903123631	True	-0.3263320831766589	*
Complement	8	10	1	-0.12630054754461637	0.02480872029541535	0.20754396869738614	0	-0.7280831564918167	-0.7280831564918167	False	True		MC8_vs_equal_mean_Monocyte_peers	0.3545289669346269	True	-0.20147902378670898
Complement	7	10	2	0.14787142895553196	0.02480872029541535	0.20754396869738614	0	0.5929476507195002	0.5929476507195002	False	True		MC7_vs_equal_mean_Monocyte_peers	0.5904017661530441	True	0.16408361154682213
Complement	12	10	3	0.29760434185782464	0.02480872029541535	0.20754396869738614	0	1.3143991765916585	1.3143991765916585	False	True		MC12_vs_equal_mean_Monocyte_peers	0.06140339011143005	True	0.3637274954165457	*
DNA Repair	6	11	0	0.05015279909641077	0.12491486954303553	0.1586247633580638	0	-0.4713139919891592	-0.4713139919891592	False	True		MC6_vs_equal_mean_Monocyte_peers	0.6816349701084314	True	-0.09968276059549966
DNA Repair	8	11	1	-0.08980930381301391	0.12491486954303553	0.1586247633580638	0	-1.3536611107267809	-1.3536611107267809	False	True		MC8_vs_equal_mean_Monocyte_peers	0.12415004032432266	True	-0.28629889780806594
DNA Repair	7	11	2	0.3290308881448515	0.12491486954303553	0.1586247633580638	0	1.2867853308695862	1.2867853308695862	False	True		MC7_vs_equal_mean_Monocyte_peers	0.30901146309924643	True	0.27215469146908794
DNA Repair	12	11	3	0.21028509474389379	0.12491486954303553	0.1586247633580638	0	0.538189771846354	0.538189771846354	False	True		MC12_vs_equal_mean_Monocyte_peers	0.6311924351303261	True	0.11382696693447768
E2F Targets	6	12	0	-0.019318524431710622	0.19992107422125918	0.17095850469530052	0	-1.2824141100422042	-1.2824141100422042	False	True		MC6_vs_equal_mean_Monocyte_peers	0.14355552210939046	True	-0.2923194648706264
E2F Targets	8	12	1	0.08535695356032631	0.19992107422125918	0.17095850469530052	0	-0.6701282329599255	-0.6701282329599255	False	True		MC8_vs_equal_mean_Monocyte_peers	0.45780211849187946	True	-0.15275216088124383
E2F Targets	7	12	2	0.36543721450060757	0.19992107422125918	0.17095850469530052	0	0.96816558248651	0.96816558248651	False	True		MC7_vs_equal_mean_Monocyte_peers	0.3739565933759681	True	0.22068818703913118
E2F Targets	12	12	3	0.3682086532558135	0.19992107422125918	0.17095850469530052	0	0.9843767605156197	0.9843767605156197	False	True		MC12_vs_equal_mean_Monocyte_peers	0.2001466644776563	True	0.22438343871273908
Epithelial Mesenchymal Transition	6	13	0	-0.26538452189353257	-0.09220041049321946	0.12334637443103943	0	-1.4040470358302828	-1.4040470358302828	False	True		MC6_vs_equal_mean_Monocyte_peers	0.3529860401873047	True	-0.2309121485337508
Epithelial Mesenchymal Transition	8	13	1	-0.1524130247647334	-0.09220041049321946	0.12334637443103943	0	-0.4881587687457943	-0.4881587687457943	False	True		MC8_vs_equal_mean_Monocyte_peers	0.7773402844886816	True	-0.0802834856953519
Epithelial Mesenchymal Transition	7	13	2	0.023497651128684547	-0.09220041049321946	0.12334637443103943	0	0.9379932094119925	0.9379932094119925	False	True		MC7_vs_equal_mean_Monocyte_peers	0.6623221044309879	True	0.15426408216253867
Epithelial Mesenchymal Transition	12	13	3	0.025498253556703526	-0.09220041049321946	0.12334637443103943	0	0.9542125951640843	0.9542125951640843	False	True		MC12_vs_equal_mean_Monocyte_peers	0.5691649888144062	True	0.15693155206656398
Estrogen Response Early	6	14	0	-0.0680562485237908	-0.009628665791343024	0.07700635428746823	0	-0.7587371623169556	-0.7587371623169556	False	True		MC6_vs_equal_mean_Monocyte_peers	0.8178703634953437	True	-0.07790344364326371
Estrogen Response Early	8	14	1	-0.0076497996738038206	-0.009628665791343024	0.07700635428746823	0	0.02569743933275955	0.02569743933275955	False	True		MC8_vs_equal_mean_Monocyte_peers	0.9987275029185776	True	0.0026384881567189365
Estrogen Response Early	7	14	2	-0.07812293873915672	-0.009628665791343024	0.07700635428746823	0	-0.8894626109959894	-0.8894626109959894	False	True		MC7_vs_equal_mean_Monocyte_peers	0.8373444102508896	True	-0.0913256972637516
Estrogen Response Early	12	14	3	0.11531432377137925	-0.009628665791343024	0.07700635428746823	0	1.6225023339801856	1.6225023339801856	False	True		MC12_vs_equal_mean_Monocyte_peers	0.5292954253284075	True	0.1665906527502964
Estrogen Response Late	6	15	0	-0.05491650853506523	0.03915949099184561	0.13501811854150433	0	-0.6967657418362858	-0.6967657418362858	False	True		MC6_vs_equal_mean_Monocyte_peers	0.6588708087586114	True	-0.12543466603588113
Estrogen Response Late	8	15	1	-0.11612668134874062	0.03915949099184561	0.13501811854150433	0	-1.1501135848878796	-1.1501135848878796	False	True		MC8_vs_equal_mean_Monocyte_peers	0.3369729943048802	True	-0.2070482297874483
Estrogen Response Late	7	15	2	0.09726455289465742	0.03915949099184561	0.13501811854150433	0	0.43035010804827956	0.43035010804827956	False	True		MC7_vs_equal_mean_Monocyte_peers	0.8658021968570349	True	0.07747341587041574
Estrogen Response Late	12	15	3	0.23041660095653088	0.03915949099184561	0.13501811854150433	0	1.4165292186758858	1.4165292186758858	False	True		MC12_vs_equal_mean_Monocyte_peers	0.2814466634463171	True	0.2550094799529137
Fatty Acid Metabolism	6	16	0	-0.21438476054319672	0.07010325566718292	0.23205833606091447	0	-1.2259331900738208	-1.2259331900738208	False	True		MC6_vs_equal_mean_Monocyte_peers	0.12570032382372226	True	-0.37931735494717284
Fatty Acid Metabolism	8	16	1	-0.0879879316886014	0.07010325566718292	0.23205833606091447	0	-0.681256230822434	-0.681256230822434	False	True		MC8_vs_equal_mean_Monocyte_peers	0.31692711950048547	True	-0.21078824980771244
Fatty Acid Metabolism	7	16	2	0.3673528954305489	0.07010325566718292	0.23205833606091447	0	1.2809263601947873	1.2809263601947873	False	True		MC7_vs_equal_mean_Monocyte_peers	0.13978430418778892	True	0.3963328530178213
Fatty Acid Metabolism	12	16	3	0.21543281946998097	0.07010325566718292	0.23205833606091447	0	0.6262630607014676	0.6262630607014676	False	True		MC12_vs_equal_mean_Monocyte_peers	0.3529860401873047	True	0.19377275173706404
G2-M Checkpoint	6	17	0	-0.03659054721635238	0.18635519834025893	0.16406225448867476	0	-1.3589094350279167	-1.3589094350279167	False	True		MC6_vs_equal_mean_Monocyte_peers	0.15164736323220793	True	-0.2972609940754818
G2-M Checkpoint	8	17	1	0.0970658639020465	0.18635519834025893	0.16406225448867476	0	-0.5442405671950344	-0.5442405671950344	False	True		MC8_vs_equal_mean_Monocyte_peers	0.6080307877575655	True	-0.11905244591761657
G2-M Checkpoint	7	17	2	0.36740193904414664	0.18635519834025893	0.16406225448867476	0	1.1035246423264615	1.1035246423264615	False	True		MC7_vs_equal_mean_Monocyte_peers	0.37181412715561063	True	0.2413956542718503
G2-M Checkpoint	12	17	3	0.317543537631195	0.18635519834025893	0.16406225448867476	0	0.7996253598964901	0.7996253598964901	False	True		MC12_vs_equal_mean_Monocyte_peers	0.33187919729757104	True	0.17491778572124814
Glycolysis	6	18	0	-0.17935035305596303	0.07504061868928533	0.26200814612916107	0	-0.9709277192467227	-0.9709277192467227	False	True		MC6_vs_equal_mean_Monocyte_peers	0.1135994583995726	True	-0.33918796232699777
Glycolysis	8	18	1	-0.17877148668269185	0.07504061868928533	0.26200814612916107	0	-0.9687183743014481	-0.9687183743014481	False	True		MC8_vs_equal_mean_Monocyte_peers	0.06955515991532876	True	-0.3384161404959696	*
Glycolysis	7	18	2	0.4194819032559635	0.07504061868928533	0.26200814612916107	0	1.3146205171685021	1.3146205171685021	False	True		MC7_vs_equal_mean_Monocyte_peers	0.11472220178372984	True	0.4592550460889043
Glycolysis	12	18	3	0.23880241123983265	0.07504061868928533	0.26200814612916107	0	0.6250255763796686	0.6250255763796686	False	True		MC12_vs_equal_mean_Monocyte_peers	0.2872154836970812	True	0.2183490567340631
Hedgehog Signaling	6	19	0	-0.122055259123134	-0.06822382063150052	0.13387515096255242	0	-0.4021017948782087	-0.4021017948782087	False	True		MC6_vs_equal_mean_Monocyte_peers	0.8429745605719479	True	-0.07177525132217799
Hedgehog Signaling	8	19	1	-0.15244602140472835	-0.06822382063150052	0.13387515096255242	0	-0.6291100339956776	-0.6291100339956776	False	True		MC8_vs_equal_mean_Monocyte_peers	0.7457955039834221	True	-0.1122962676976371
Hedgehog Signaling	7	19	2	-0.1607049228646616	-0.06822382063150052	0.13387515096255242	0	-0.690801105120919	-0.690801105120919	False	True		MC7_vs_equal_mean_Monocyte_peers	0.7048032608861459	True	-0.12330813631088143
Hedgehog Signaling	12	19	3	0.16231092086652188	-0.06822382063150052	0.13387515096255242	0	1.7220129339948054	1.7220129339948054	False	True		MC12_vs_equal_mean_Monocyte_peers	0.2839283822796294	True	0.30737965533069656
heme Metabolism	6	20	0	-0.21915099433061513	0.032373199108299104	0.1958190705126384	0	-1.2844724100693787	-1.2844724100693787	False	True		MC6_vs_equal_mean_Monocyte_peers	0.1830621247959822	True	-0.33536559125188564
heme Metabolism	8	20	1	-0.09177490803483429	0.032373199108299104	0.1958190705126384	0	-0.6339939558395603	-0.6339939558395603	False	True		MC8_vs_equal_mean_Monocyte_peers	0.4939961090387356	True	-0.16553080952417787
heme Metabolism	7	20	2	0.1747207662101801	0.032373199108299104	0.1958190705126384	0	0.7269341373607108	0.7269341373607108	False	True		MC7_vs_equal_mean_Monocyte_peers	0.6431583501258927	True	0.18979675613584132
heme Metabolism	12	20	3	0.26569793258846575	0.032373199108299104	0.1958190705126384	0	1.1915322285482282	1.1915322285482282	False	True		MC12_vs_equal_mean_Monocyte_peers	0.1286096015411107	True	0.3110996446402222
Hypoxia	6	21	0	-0.2791953332104116	-0.06577172777985237	0.2508729007650553	0	-0.850724031091873	-0.850724031091873	False	True		MC6_vs_equal_mean_Monocyte_peers	0.273687608088664	True	-0.2845648072407457
Hypoxia	8	21	1	-0.3394886308425517	-0.06577172777985237	0.2508729007650553	0	-1.0910580705527764	-1.0910580705527764	False	True		MC8_vs_equal_mean_Monocyte_peers	0.08711235689190887	True	-0.36495587075026575	*
Hypoxia	7	21	2	0.25725081865631566	-0.06577172777985237	0.2508729007650553	0	1.2875944171374711	1.2875944171374711	False	True		MC7_vs_equal_mean_Monocyte_peers	0.0925456617893137	True	0.4306967285815574	*
Hypoxia	12	21	3	0.09834623427723822	-0.06577172777985237	0.2508729007650553	0	0.654187684507178	0.654187684507178	False	True		MC12_vs_equal_mean_Monocyte_peers	0.3529860401873047	True	0.2188239494094541
IL-2/STAT5 Signaling	6	22	0	-0.27844412915472805	-0.0401157546514512	0.1912412228290016	0	-1.246218628900832	-1.246218628900832	False	True		MC6_vs_equal_mean_Monocyte_peers	0.15226724217053916	True	-0.3177711660043691
IL-2/STAT5 Signaling	8	22	1	-0.16101778910156286	-0.0401157546514512	0.1912412228290016	0	-0.6321965142327931	-0.6321965142327931	False	True		MC8_vs_equal_mean_Monocyte_peers	0.48824384494999984	True	-0.16120271260014885
IL-2/STAT5 Signaling	7	22	2	0.2114433927619763	-0.0401157546514512	0.1912412228290016	0	1.315402315945026	1.315402315945026	False	True		MC7_vs_equal_mean_Monocyte_peers	0.28188238055396897	True	0.33541219655123666
IL-2/STAT5 Signaling	12	22	3	0.06755550688850977	-0.0401157546514512	0.1912412228290016	0	0.5630128271885987	0.5630128271885987	False	True		MC12_vs_equal_mean_Monocyte_peers	0.5966032441083521	True	0.1435616820532813
IL-6/JAK/STAT3 Signaling	6	23	0	-0.28388844309292305	0.01711701022945005	0.23289706377797734	0	-1.2924398806904842	-1.2924398806904842	False	True		MC6_vs_equal_mean_Monocyte_peers	0.14111758409284514	True	-0.4013406044298308
IL-6/JAK/STAT3 Signaling	8	23	1	-0.1343235047896468	0.01711701022945005	0.23289706377797734	0	-0.6502465619895763	-0.6502465619895763	False	True		MC8_vs_equal_mean_Monocyte_peers	0.41430944897275157	True	-0.20192068669212915
IL-6/JAK/STAT3 Signaling	7	23	2	0.2664914480514258	0.01711701022945005	0.23289706377797734	0	1.0707495997446599	1.0707495997446599	False	True		MC7_vs_equal_mean_Monocyte_peers	0.37861364349931914	True	0.332499250429301
IL-6/JAK/STAT3 Signaling	12	23	3	0.22018854074894426	0.01711701022945005	0.23289706377797734	0	0.8719368429354006	0.8719368429354006	False	True		MC12_vs_equal_mean_Monocyte_peers	0.3186318960983927	True	0.2707620406926589
Inflammatory Response	6	24	0	-0.3209140359193341	0.031078882027469404	0.3003376734648331	0	-1.1719905594461455	-1.1719905594461455	False	True		MC6_vs_equal_mean_Monocyte_peers	0.045544049159402446	True	-0.469323890595738	**
Inflammatory Response	8	24	1	-0.20129408790587436	0.031078882027469404	0.3003376734648331	0	-0.7737057001626958	-0.7737057001626958	False	True		MC8_vs_equal_mean_Monocyte_peers	0.22583454742986264	True	-0.3098306265777917
Inflammatory Response	7	24	2	0.24524607271939905	0.031078882027469404	0.3003376734648331	0	0.7130879993215594	0.7130879993215594	False	True		MC7_vs_equal_mean_Monocyte_peers	0.4942018417801905	True	0.2855562542559062
Inflammatory Response	12	24	3	0.401277579215687	0.031078882027469404	0.3003376734648331	0	1.2326082602872819	1.2326082602872819	False	True		MC12_vs_equal_mean_Monocyte_peers	0.037930862803208086	True	0.4935982629176235	**
Interferon Alpha Response	6	25	0	-0.40036774066441577	-0.37672347043060683	0.1795137794606846	0	-0.13171284290734506	-0.13171284290734506	False	True		MC6_vs_equal_mean_Monocyte_peers	0.9421539683373241	True	-0.03152569364507862
Interferon Alpha Response	8	25	1	-0.5124217900079939	-0.37672347043060683	0.1795137794606846	0	-0.7559214673384248	-0.7559214673384248	False	True		MC8_vs_equal_mean_Monocyte_peers	0.340731090769799	True	-0.18093109276984948
Interferon Alpha Response	7	25	2	-0.5175433002331835	-0.37672347043060683	0.1795137794606846	0	-0.784451367608901	-0.784451367608901	False	True		MC7_vs_equal_mean_Monocyte_peers	0.37557623735995754	True	-0.18775977307010228
Interferon Alpha Response	12	25	3	-0.07656105081683418	-0.37672347043060683	0.1795137794606846	0	1.6720856778546704	1.6720856778546704	False	True		MC12_vs_equal_mean_Monocyte_peers	0.06857258206816887	True	0.4002165594850302	*
Interferon Gamma Response	6	26	0	-0.34565527520469064	-0.32306774813715416	0.17993471159746	0	-0.12553179354336055	-0.12553179354336055	False	True		MC6_vs_equal_mean_Monocyte_peers	0.9565676603791117	True	-0.030116702756715297
Interferon Gamma Response	8	26	1	-0.5585778416591094	-0.32306774813715416	0.17993471159746	0	-1.308864150952849	-1.308864150952849	False	True		MC8_vs_equal_mean_Monocyte_peers	0.13420216187228853	True	-0.3140134580292736
Interferon Gamma Response	7	26	2	-0.33583503415012483	-0.32306774813715416	0.17993471159746	0	-0.07095510310169022	-0.07095510310169022	False	True		MC7_vs_equal_mean_Monocyte_peers	0.9741028078085383	True	-0.01702304801729424
Interferon Gamma Response	12	26	3	-0.05220284153469185	-0.32306774813715416	0.17993471159746	0	1.5053510475978995	1.5053510475978995	False	True		MC12_vs_equal_mean_Monocyte_peers	0.12794489020280334	True	0.36115320880328305
KRAS Signaling Dn	6	27	0	-0.3631540880209931	-0.014237845517465616	0.22496671685858047	0	-1.5509682826676299	-1.5509682826676299	False	True		MC6_vs_equal_mean_Monocyte_peers	0.12794489020280334	True	-0.46522165667136994
KRAS Signaling Dn	8	27	1	0.108932897275424	-0.014237845517465616	0.22496671685858047	0	0.5475065134649129	0.5475065134649129	False	True		MC8_vs_equal_mean_Monocyte_peers	0.6237150274722015	True	0.16422765705718614
KRAS Signaling Dn	7	27	2	0.24013756030900377	-0.014237845517465616	0.22496671685858047	0	1.1307246217509408	1.1307246217509408	False	True		MC7_vs_equal_mean_Monocyte_peers	0.3156888090328698	True	0.33916720776862586
KRAS Signaling Dn	12	27	3	-0.04286775163329714	-0.014237845517465616	0.22496671685858047	0	-0.12726285254822373	-0.12726285254822373	False	True		MC12_vs_equal_mean_Monocyte_peers	0.9342126301153362	True	-0.03817320815444204
KRAS Signaling Up	6	28	0	-0.35622007704375686	-0.08350038868152238	0.18608412770553143	0	-1.4655720061938833	-1.4655720061938833	False	True		MC6_vs_equal_mean_Monocyte_peers	0.1953977545053389	True	-0.363626251149646
KRAS Signaling Up	8	28	1	-0.0848295399418163	-0.08350038868152238	0.18608412770553143	0	-0.007142743858289943	-0.007142743858289943	False	True		MC8_vs_equal_mean_Monocyte_peers	0.9987275029185776	True	-0.001772201680391894
KRAS Signaling Up	7	28	2	-0.06175830061068565	-0.08350038868152238	0.18608412770553143	0	0.11684009989955975	0.11684009989955975	False	True		MC7_vs_equal_mean_Monocyte_peers	0.9620123538302895	True	0.028989450761115646
KRAS Signaling Up	12	28	3	0.16880636287016929	-0.08350038868152238	0.18608412770553143	0	1.3558746501526135	1.3558746501526135	False	True		MC12_vs_equal_mean_Monocyte_peers	0.184312124530973	True	0.3364090020689222
Mitotic Spindle	6	29	0	-0.165525775013523	0.031734946785709595	0.13348088031360922	0	-1.4778200543461701	-1.4778200543461701	False	True		MC6_vs_equal_mean_Monocyte_peers	0.28893768220256805	True	-0.2630142957323101
Mitotic Spindle	8	29	1	-0.01570715860622137	0.031734946785709595	0.13348088031360922	0	-0.35542247908814506	-0.35542247908814506	False	True		MC8_vs_equal_mean_Monocyte_peers	0.8253772294321473	True	-0.06325614052257462
Mitotic Spindle	7	29	2	0.16320499763519894	0.031734946785709595	0.13348088031360922	0	0.9849354494861324	0.9849354494861324	False	True		MC7_vs_equal_mean_Monocyte_peers	0.600021944458985	True	0.17529340113265246
Mitotic Spindle	12	29	3	0.14496772312738382	0.031734946785709595	0.13348088031360922	0	0.8483070839481827	0.8483070839481827	False	True		MC12_vs_equal_mean_Monocyte_peers	0.5130256003234619	True	0.1509770351222323
mTORC1 Signaling	6	30	0	-0.15882683195565162	0.1642357741497117	0.2767061201965165	0	-1.1675296732718612	-1.1675296732718612	False	True		MC6_vs_equal_mean_Monocyte_peers	0.019866006163438688	True	-0.43075014147381774	**
mTORC1 Signaling	8	30	1	-0.03742338444627182	0.1642357741497117	0.2767061201965165	0	-0.7287845980882725	-0.7287845980882725	False	True		MC8_vs_equal_mean_Monocyte_peers	0.11472220178372984	True	-0.26887887812797795
mTORC1 Signaling	7	30	2	0.5351387656837784	0.1642357741497117	0.2767061201965165	0	1.3404220740424955	1.3404220740424955	False	True		MC7_vs_equal_mean_Monocyte_peers	0.05844420625766314	True	0.4945373220454223	*
mTORC1 Signaling	12	30	3	0.3180545473169918	0.1642357741497117	0.2767061201965165	0	0.5558921973176383	0.5558921973176383	False	True		MC12_vs_equal_mean_Monocyte_peers	0.2814466634463171	True	0.20509169755637346
Myc Targets V1	6	31	0	0.014474237150540182	0.24216359951096655	0.21804009580170203	0	-1.0442545510872456	-1.0442545510872456	False	True		MC6_vs_equal_mean_Monocyte_peers	0.11210774211130166	True	-0.3035858164805685
Myc Targets V1	8	31	1	0.03428238114276038	0.24216359951096655	0.21804009580170203	0	-0.9534082142270983	-0.9534082142270983	False	True		MC8_vs_equal_mean_Monocyte_peers	0.12415004032432266	True	-0.27717495782427487
Myc Targets V1	7	31	2	0.4488128800787902	0.24216359951096655	0.21804009580170203	0	0.9477581625893349	0.9477581625893349	False	True		MC7_vs_equal_mean_Monocyte_peers	0.2651971384433433	True	0.2755323740904316
Myc Targets V1	12	31	3	0.4710848996717754	0.24216359951096655	0.21804009580170203	0	1.049904602725009	1.049904602725009	False	True		MC12_vs_equal_mean_Monocyte_peers	0.06028942422376488	True	0.30522840021441183	*
Myc Targets V2	6	32	0	-0.08587893708438514	0.22568604011127655	0.27936363718090906	0	-1.1152667553290043	-1.1152667553290043	False	True		MC6_vs_equal_mean_Monocyte_peers	0.05045978756316279	True	-0.41541996959421557	*
Myc Targets V2	8	32	1	-0.013920207998262194	0.22568604011127655	0.27936363718090906	0	-0.8576858839877417	-0.8576858839877417	False	True		MC8_vs_equal_mean_Monocyte_peers	0.14803345844924853	True	-0.31947499747938496
Myc Targets V2	7	32	2	0.5551113136353266	0.22568604011127655	0.27936363718090906	0	1.1791988279087384	1.1791988279087384	False	True		MC7_vs_equal_mean_Monocyte_peers	0.17476576990814408	True	0.4392336980320668
Myc Targets V2	12	32	3	0.4474319918924269	0.22568604011127655	0.27936363718090906	0	0.7937538114080075	0.7937538114080075	False	True		MC12_vs_equal_mean_Monocyte_peers	0.16752804727237877	True	0.29566126904153384
Myogenesis	6	33	0	-0.15384054523208923	-0.055500719674517904	0.05838154391918384	0	-1.6844334520118338	-1.6844334520118338	False	True		MC6_vs_equal_mean_Monocyte_peers	0.6567512890752811	True	-0.1311197674100951
Myogenesis	8	33	1	-0.01351081440812289	-0.055500719674517904	0.05838154391918384	0	0.7192325253426086	0.7192325253426086	False	True		MC8_vs_equal_mean_Monocyte_peers	0.8788021571216229	True	0.055986540355193355
Myogenesis	7	33	2	-0.009831639257178173	-0.055500719674517904	0.05838154391918384	0	0.7822520158178471	0.7822520158178471	False	True		MC7_vs_equal_mean_Monocyte_peers	0.8657769553674797	True	0.06089210722311965
Myogenesis	12	33	3	-0.04481987980068135	-0.055500719674517904	0.05838154391918384	0	0.18294891085137768	0.18294891085137768	False	True		MC12_vs_equal_mean_Monocyte_peers	0.975168070688923	True	0.014241119831782084
Notch Signaling	6	34	0	0.07856526304491626	0.00814781134766606	0.0639779300089455	0	1.1006522356600832	1.1006522356600832	False	True		MC6_vs_equal_mean_Monocyte_peers	0.7998162534983039	True	0.0938899355963336
Notch Signaling	8	34	1	-0.08525247981556411	0.00814781134766606	0.0639779300089455	0	-1.4598829807430593	-1.4598829807430593	False	True		MC8_vs_equal_mean_Monocyte_peers	0.6452778502051597	True	-0.12453372155097354
Notch Signaling	7	34	2	-0.01519153667608367	0.00814781134766606	0.0639779300089455	0	-0.36480311289356165	-0.36480311289356165	False	True		MC7_vs_equal_mean_Monocyte_peers	0.9565676603791117	True	-0.031119130698332973
Notch Signaling	12	34	3	0.054469998837395756	0.00814781134766606	0.0639779300089455	0	0.7240338579765374	0.7240338579765374	False	True		MC12_vs_equal_mean_Monocyte_peers	0.8666614219086753	True	0.06176291665297293
Oxidative Phosphorylation	6	35	0	-0.11042941991778854	0.15021511286668515	0.23882931433226012	0	-1.0913422982149676	-1.0913422982149676	False	True		MC6_vs_equal_mean_Monocyte_peers	0.05463186683945888	True	-0.34752604371263157	*
Oxidative Phosphorylation	8	35	1	-0.05894483144935551	0.15021511286668515	0.23882931433226012	0	-0.8757716568455104	-0.8757716568455104	False	True		MC8_vs_equal_mean_Monocyte_peers	0.13501122233457907	True	-0.27887992575472087
Oxidative Phosphorylation	7	35	2	0.4404173849119611	0.15021511286668515	0.23882931433226012	0	1.2151032332720495	1.2151032332720495	False	True		MC7_vs_equal_mean_Monocyte_peers	0.23647006421263445	True	0.38693636272703463
Oxidative Phosphorylation	12	35	3	0.32981731792192354	0.15021511286668515	0.23882931433226012	0	0.7520107217884284	0.7520107217884284	False	True		MC12_vs_equal_mean_Monocyte_peers	0.26127124536380464	True	0.23946960674031786
p53 Pathway	6	36	0	-0.21134901629580005	-0.06065993125452774	0.21062828736919395	0	-0.7154266263255569	-0.7154266263255569	False	True		MC6_vs_equal_mean_Monocyte_peers	0.37941326748922977	True	-0.20091878005502975
p53 Pathway	8	36	1	-0.3216577011959485	-0.06065993125452774	0.21062828736919395	0	-1.2391392115529956	-1.2391392115529956	False	True		MC8_vs_equal_mean_Monocyte_peers	0.11528403425564784	True	-0.34799702658856096
p53 Pathway	7	36	2	0.17590020351948432	-0.06065993125452774	0.21062828736919395	0	1.123116641780238	1.123116641780238	False	True		MC7_vs_equal_mean_Monocyte_peers	0.3464870359223327	True	0.3154135130320161
p53 Pathway	12	36	3	0.11446678895415327	-0.06065993125452774	0.21062828736919395	0	0.8314491960983141	0.8314491960983141	False	True		MC12_vs_equal_mean_Monocyte_peers	0.375752440859507	True	0.23350229361157468
Pancreas Beta Cells	6	37	0	0.18461621375433382	0.05855490567643245	0.1518228635913833	0	0.8303183400438507	0.8303183400438507	False	True		MC6_vs_equal_mean_Monocyte_peers	0.6578080225955206	True	0.1680817441038685
Pancreas Beta Cells	8	37	1	0.15189765556320506	0.05855490567643245	0.1518228635913833	0	0.6148135246480113	0.6148135246480113	False	True		MC8_vs_equal_mean_Monocyte_peers	0.7610791863730662	True	0.12445699984903016
Pancreas Beta Cells	7	37	2	-0.1986722651630334	0.05855490567643245	0.1518228635913833	0	-1.6942584585400005	-1.6942584585400005	False	True		MC7_vs_equal_mean_Monocyte_peers	0.23092586327454212	True	-0.3429695611192878
Pancreas Beta Cells	12	37	3	0.0963780185512243	0.05855490567643245	0.1518228635913833	0	0.2491265938481383	0.2491265938481383	False	True		MC12_vs_equal_mean_Monocyte_peers	0.8769031446542398	True	0.050430817166389134
PI3K/AKT/mTOR Signaling	6	38	0	-0.3130709199571245	0.017259744339127192	0.2303276563834423	0	-1.4341771608457106	-1.4341771608457106	False	True		MC6_vs_equal_mean_Monocyte_peers	0.05104059017305993	True	-0.44044088572833556	*
PI3K/AKT/mTOR Signaling	8	38	1	-0.08150355495257283	0.017259744339127192	0.2303276563834423	0	-0.428794791048809	-0.428794791048809	False	True		MC8_vs_equal_mean_Monocyte_peers	0.5039520950657368	True	-0.13168439905560003
PI3K/AKT/mTOR Signaling	7	38	2	0.20660786380598373	0.017259744339127192	0.2303276563834423	0	0.8220815617193434	0.8220815617193434	False	True		MC7_vs_equal_mean_Monocyte_peers	0.37557623735995754	True	0.25246415928914206
PI3K/AKT/mTOR Signaling	12	38	3	0.25700558846022237	0.017259744339127192	0.2303276563834423	0	1.0408903901751763	1.0408903901751763	False	True		MC12_vs_equal_mean_Monocyte_peers	0.11528403425564784	True	0.3196611254947936
Pperoxisome	6	39	0	0.05694683446575569	0.06321658961267199	0.15169785796614432	0	-0.04133054501214887	-0.04133054501214887	False	True		MC6_vs_equal_mean_Monocyte_peers	0.9877415071609019	True	-0.008359673529221713
Pperoxisome	8	39	1	-0.14956883379056954	0.06321658961267199	0.15169785796614432	0	-1.4026923402618554	-1.4026923402618554	False	True		MC8_vs_equal_mean_Monocyte_peers	0.14088223370493186	True	-0.28371389787098866
Pperoxisome	7	39	2	0.27937304125330875	0.06321658961267199	0.15169785796614432	0	1.424914329962907	1.424914329962907	False	True		MC7_vs_equal_mean_Monocyte_peers	0.21065253279629528	True	0.28820860218751565
Pperoxisome	12	39	3	0.06611531652219305	0.06321658961267199	0.15169785796614432	0	0.01910855531109736	0.01910855531109736	False	True		MC12_vs_equal_mean_Monocyte_peers	0.9987275029185776	True	0.0038649692126947466
Protein Secretion	6	40	0	-0.28201253162266776	0.00323027470584511	0.26234828802339877	0	-1.0872676489624058	-1.0872676489624058	False	True		MC6_vs_equal_mean_Monocyte_peers	0.11528403425564784	True	-0.3803237417713505
Protein Secretion	8	40	1	-0.2135035084831816	0.00323027470584511	0.26234828802339877	0	-0.8261299695224094	-0.8261299695224094	False	True		MC8_vs_equal_mean_Monocyte_peers	0.13579490592673424	True	-0.28897837758536893
Protein Secretion	7	40	2	0.3566374577758269	0.00323027470584511	0.26234828802339877	0	1.3470916304910725	1.3470916304910725	False	True		MC7_vs_equal_mean_Monocyte_peers	0.11211691778935562	True	0.4712095774266424
Protein Secretion	12	40	3	0.15179968115340292	0.00323027470584511	0.26234828802339877	0	0.5663059879937427	0.5663059879937427	False	True		MC12_vs_equal_mean_Monocyte_peers	0.41250813410209314	True	0.19809254193007708
Reactive Oxygen Species Pathway	6	41	0	-0.3682118778525687	0.016147927957190528	0.3045180276013515	0	-1.2621906454514729	-1.2621906454514729	False	True		MC6_vs_equal_mean_Monocyte_peers	0.006167268226244944	True	-0.512479741079679	**
Reactive Oxygen Species Pathway	8	41	1	-0.13456136097472055	0.016147927957190528	0.3045180276013515	0	-0.49491089285921214	-0.49491089285921214	False	True		MC8_vs_equal_mean_Monocyte_peers	0.3776593070705434	True	-0.20094571857588142
Reactive Oxygen Species Pathway	7	41	2	0.45298944265447183	0.016147927957190528	0.3045180276013515	0	1.4345341658036619	1.4345341658036619	False	True		MC7_vs_equal_mean_Monocyte_peers	0.008931966592828156	True	0.5824553529297084	**
Reactive Oxygen Species Pathway	12	41	3	0.11437550800157947	0.016147927957190528	0.3045180276013515	0	0.3225673725070226	0.3225673725070226	False	True		MC12_vs_equal_mean_Monocyte_peers	0.5635980274020469	True	0.13097010672585194
Spermatogenesis	6	42	0	-0.1300874845884373	0.09069801602439835	0.17653102306489069	0	-1.2506895206270772	-1.2506895206270772	False	True		MC6_vs_equal_mean_Monocyte_peers	0.20828898152048828	True	-0.2943806674837809
Spermatogenesis	8	42	1	-0.028214692367445227	0.09069801602439835	0.17653102306489069	0	-0.6736079943757687	-0.6736079943757687	False	True		MC8_vs_equal_mean_Monocyte_peers	0.5691649888144062	True	-0.15855027785579143
Spermatogenesis	7	42	2	0.30565201116461904	0.09069801602439835	0.17653102306489069	0	1.2176556358663722	1.2176556358663722	False	True		MC7_vs_equal_mean_Monocyte_peers	0.3998209609912601	True	0.28660532685362755
Spermatogenesis	12	42	3	0.2154422298888569	0.09069801602439835	0.17653102306489069	0	0.7066418791364737	0.7066418791364737	False	True		MC12_vs_equal_mean_Monocyte_peers	0.5422462988365544	True	0.1663256184859447
TGF-beta Signaling	6	43	0	0.010417320488000304	-0.02076721621201181	0.02716073279614531	0	1.1481478402687968	1.1481478402687968	False	True		MC6_vs_equal_mean_Monocyte_peers	0.8889502267900551	True	0.04157938226668282
TGF-beta Signaling	8	43	1	-0.057497628928211135	-0.02076721621201181	0.02716073279614531	0	-1.35233511525183	-1.35233511525183	False	True		MC8_vs_equal_mean_Monocyte_peers	0.8820310014608068	True	-0.0489738836215991
TGF-beta Signaling	7	43	2	-0.00047507864737148116	-0.02076721621201181	0.02716073279614531	0	0.747113036932502	0.747113036932502	False	True		MC7_vs_equal_mean_Monocyte_peers	0.9620123538302895	True	0.027056183419520437
TGF-beta Signaling	12	43	3	-0.035513477760464936	-0.02076721621201181	0.02716073279614531	0	-0.5429257619494691	-0.5429257619494691	False	True		MC12_vs_equal_mean_Monocyte_peers	0.9625626910067071	True	-0.01966168206460417
TNF-alpha Signaling via NF-kB	6	44	0	-0.15699201767789578	0.023843332073881084	0.16877585121010105	0	-1.0714527490468024	-1.0714527490468024	False	True		MC6_vs_equal_mean_Monocyte_peers	0.45210440599495405	True	-0.2411137996690358
TNF-alpha Signaling via NF-kB	8	44	1	-0.12211805743096395	0.023843332073881084	0.16877585121010105	0	-0.8648238978403647	-0.8648238978403647	False	True		MC8_vs_equal_mean_Monocyte_peers	0.46581772093249785	True	-0.19461518600646002
TNF-alpha Signaling via NF-kB	7	44	2	0.13007113905687664	0.023843332073881084	0.16877585121010105	0	0.629401695926022	0.629401695926022	False	True		MC7_vs_equal_mean_Monocyte_peers	0.6897028640498486	True	0.14163707597732744
TNF-alpha Signaling via NF-kB	12	44	3	0.2444122643475074	0.023843332073881084	0.16877585121010105	0	1.306874950961145	1.306874950961145	False	True		MC12_vs_equal_mean_Monocyte_peers	0.23535960174769377	True	0.29409190969816845
Unfolded Protein Response	6	45	0	-0.11483552053349454	0.13155181784983686	0.21825866620104664	0	-1.1288776875250135	-1.1288776875250135	False	True		MC6_vs_equal_mean_Monocyte_peers	0.1148436529532798	True	-0.32851645117777517
Unfolded Protein Response	8	45	1	-0.05428899503925017	0.13155181784983686	0.21825866620104664	0	-0.8514704873982036	-0.8514704873982036	False	True		MC8_vs_equal_mean_Monocyte_peers	0.1598921289927898	True	-0.2477877505187827
Unfolded Protein Response	7	45	2	0.37843329393160174	0.13155181784983686	0.21825866620104664	0	1.1311416878830949	1.1311416878830949	False	True		MC7_vs_equal_mean_Monocyte_peers	0.29595225413265924	True	0.3291753014423532
Unfolded Protein Response	12	45	3	0.3168984930404904	0.13155181784983686	0.21825866620104664	0	0.8492064870401225	0.8492064870401225	False	True		MC12_vs_equal_mean_Monocyte_peers	0.19545145271996942	True	0.24712890025420473
UV Response Dn	6	46	0	-0.19221496874209656	-0.1578180118454189	0.08467307534795641	0	-0.4062325214399789	-0.4062325214399789	False	True		MC6_vs_equal_mean_Monocyte_peers	0.8893700645403773	True	-0.0458626091955702
UV Response Dn	8	46	1	-0.27683116799896323	-0.1578180118454189	0.08467307534795641	0	-1.4055608074286947	-1.4055608074286947	False	True		MC8_vs_equal_mean_Monocyte_peers	0.6058705512132385	True	-0.15868420820472576
UV Response Dn	7	46	2	-0.10907279599494389	-0.1578180118454189	0.08467307534795641	0	0.5756873203218488	0.5756873203218488	False	True		MC7_vs_equal_mean_Monocyte_peers	0.8672449770266	True	0.0649936211339667
UV Response Dn	12	46	3	-0.05315311464567201	-0.1578180118454189	0.08467307534795641	0	1.236106008546824	1.236106008546824	False	True		MC12_vs_equal_mean_Monocyte_peers	0.5459137204641021	True	0.1395531962663292
UV Response Up	6	47	0	0.03346628461771616	0.1733092728948754	0.17953479574022957	0	-0.7789185806605381	-0.7789185806605381	False	True		MC6_vs_equal_mean_Monocyte_peers	0.41530034765446694	True	-0.186457317702879
UV Response Up	8	47	1	-0.03533231603278742	0.1733092728948754	0.17953479574022957	0	-1.1621234093782473	-1.1621234093782473	False	True		MC8_vs_equal_mean_Monocyte_peers	0.1626296968127564	True	-0.2781887852368838
UV Response Up	7	47	2	0.29694105245723407	0.1733092728948754	0.17953479574022957	0	0.6886229438289084	0.6886229438289084	False	True		MC7_vs_equal_mean_Monocyte_peers	0.6237150274722015	True	0.16484237274981153
UV Response Up	12	47	3	0.3981620705373389	0.1733092728948754	0.17953479574022957	0	1.2524190462098774	1.2524190462098774	False	True		MC12_vs_equal_mean_Monocyte_peers	0.17476576990814408	True	0.29980373018995127
Wnt-beta Catenin Signaling	6	48	0	-0.12504893285322718	-0.02087232147509578	0.12007078225700986	0	-0.8676266567093966	-0.8676266567093966	False	True		MC6_vs_equal_mean_Monocyte_peers	0.6913864873350465	True	-0.1389021485041752
Wnt-beta Catenin Signaling	8	48	1	-0.05542826365807628	-0.02087232147509578	0.12007078225700986	0	-0.2877964275190111	-0.2877964275190111	False	True		MC8_vs_equal_mean_Monocyte_peers	0.8889502267900551	True	-0.046074589577307326
Wnt-beta Catenin Signaling	7	48	2	-0.08566589487346632	-0.02087232147509578	0.12007078225700986	0	-0.5396281441698346	-0.5396281441698346	False	True		MC7_vs_equal_mean_Monocyte_peers	0.8361010509805054	True	-0.08639143119782738
Wnt-beta Catenin Signaling	12	48	3	0.18265380548438664	-0.02087232147509578	0.12007078225700986	0	1.6950512283982422	1.6950512283982422	False	True		MC12_vs_equal_mean_Monocyte_peers	0.22640877445222432	True	0.2713681692793099
Xenobiotic Metabolism	6	49	0	-0.19075499887275826	0.013455539734608328	0.1642096056659035	0	-1.2435967906947412	-1.2435967906947412	False	True		MC6_vs_equal_mean_Monocyte_peers	0.28893768220256805	True	-0.27228071814315546
Xenobiotic Metabolism	8	49	1	-0.10268859813121732	0.013455539734608328	0.1642096056659035	0	-0.7072919845025961	-0.7072919845025961	False	True		MC8_vs_equal_mean_Monocyte_peers	0.5161957401051255	True	-0.1548588504877675
Xenobiotic Metabolism	7	49	2	0.1996541592980108	0.013455539734608328	0.1642096056659035	0	1.133908207186352	1.133908207186352	False	True		MC7_vs_equal_mean_Monocyte_peers	0.4552992552223316	True	0.24826482608453665
Xenobiotic Metabolism	12	49	3	0.1476115966443981	0.013455539734608328	0.1642096056659035	0	0.8169805680109854	0.8169805680109854	False	True		MC12_vs_equal_mean_Monocyte_peers	0.4362007438319593	True	0.17887474254638636
