## Supplemental Table 3 for "ChronoClone links temporal clonal behavior to lineage output and mutation responses": S3_Selected_Hallmark_effects.csv

source_panel	manuscript_panel	program	contrast_label	target_levels	reference_levels	variant_label	effect_sd	standard_error	ci_low	ci_high	effect_primary_scale	primary_scale_se	pvalue	qvalue	bh_family	bh_family_size	support_gate	estimable	removed_library	shared_libraries	contrast_id	variant
4A	3C	Inflammatory Response	Mean MC7/MC12 minus mean MC6/MC8	MC7|MC12	MC6|MC8	Primary, library adjusted	0.5843658878801472	0.16637617131699212	0.2582745842131767	0.9104571915471178	0.5843658878801472	0.16637617131699212	0.0004442174769060909	0.002291039943331624	Monocyte grouped contrast	50	True	True		LSK_d2_1|LSK_d2_2|LSK_d2_3|d2_1|d2_2|d2_3	Monocyte_fast_minus_slow	primary
4A	3C	Inflammatory Response	Mean MC7/MC12 minus mean MC6/MC8	MC7|MC12	MC6|MC8	HSPC composition adjusted	0.5918160667796242	0.16724960928310226	0.26401285615634784	0.9196192774029005	0.5918160667796242	0.16724960928310226	0.00040237698669897727	0.0022354277038832073	Monocyte grouped contrast	50	True	True		LSK_d2_1|LSK_d2_2|LSK_d2_3|d2_1|d2_2|d2_3	Monocyte_fast_minus_slow	source_fraction_adjusted
4A	3C	Inflammatory Response	Mean MC7/MC12 minus mean MC6/MC8	MC7|MC12	MC6|MC8	Nonmitochondrial normalization	0.7255458488563078	0.1531927391460127	0.4252935974370836	1.0257981002755319	1.509380494171972	0.31152767282243027	2.178019738164021e-06	1.8150164484700177e-05	Monocyte grouped contrast	50	True	True		LSK_d2_1|LSK_d2_2|LSK_d2_3|d2_1|d2_2|d2_3	Monocyte_fast_minus_slow	nonmito_poscounts
4A	3C	Inflammatory Response	Mean MC7/MC12 minus mean MC6/MC8	MC7|MC12	MC6|MC8	Omit library LK_d2	0.5850748524857816	0.17291065519267246	0.2461761957649199	0.9239735092066433	0.5520293672765737	0.16520642665621624	0.0007152051511473715	0.003716143170692459	Monocyte grouped contrast	50	True	True	LK_d2	LSK_d2_1|LSK_d2_2|LSK_d2_3|d2_1|d2_2|d2_3	Monocyte_fast_minus_slow	without_library__LK_d2
4A	3C	Inflammatory Response	Mean MC7/MC12 minus mean MC6/MC8	MC7|MC12	MC6|MC8	Omit library LSK_d2_1	0.5572500773217927	0.18182411548953503	0.20088135944145263	0.9136187952021326	0.5795321536910952	0.18391627222319265	0.002178335123452169	0.00990152328841895	Monocyte grouped contrast	50	True	True	LSK_d2_1	LSK_d2_2|LSK_d2_3|d2_1|d2_2|d2_3	Monocyte_fast_minus_slow	without_library__LSK_d2_1
4A	3C	Inflammatory Response	Mean MC7/MC12 minus mean MC6/MC8	MC7|MC12	MC6|MC8	Omit library LSK_d2_2	0.536388915318248	0.1868404611523249	0.17018834060483606	0.9025894900316598	0.5855405658985944	0.19397721779591628	0.0040938374744719135	0.018205568749165475	Monocyte grouped contrast	50	True	True	LSK_d2_2	LSK_d2_1|LSK_d2_3|d2_1|d2_2|d2_3	Monocyte_fast_minus_slow	without_library__LSK_d2_2
4A	3C	Inflammatory Response	Mean MC7/MC12 minus mean MC6/MC8	MC7|MC12	MC6|MC8	Omit library LSK_d2_3	0.59069297421892	0.17867004581605356	0.24050611930333365	0.9408798291345063	0.637144095345538	0.1922232124703029	0.0009461955849438636	0.005913722405899147	Monocyte grouped contrast	50	True	True	LSK_d2_3	LSK_d2_1|LSK_d2_2|d2_1|d2_2|d2_3	Monocyte_fast_minus_slow	without_library__LSK_d2_3
4A	3C	Inflammatory Response	Mean MC7/MC12 minus mean MC6/MC8	MC7|MC12	MC6|MC8	Omit library d2_1	0.4819910681107702	0.16530557481041214	0.15799809503867085	0.8059840411828696	0.46364403652585057	0.15861085105142544	0.003548254932385444	0.010768698138909493	Monocyte grouped contrast	50	True	True	d2_1	LSK_d2_1|LSK_d2_2|LSK_d2_3|d2_2|d2_3	Monocyte_fast_minus_slow	without_library__d2_1
4A	3C	Inflammatory Response	Mean MC7/MC12 minus mean MC6/MC8	MC7|MC12	MC6|MC8	Omit library d2_2	0.6622355783638163	0.17681567360722417	0.31568322619146755	1.0087879305361651	0.6377452504460583	0.17085025102825757	0.00018014653302542467	0.0012867609501816047	Monocyte grouped contrast	50	True	True	d2_2	LSK_d2_1|LSK_d2_2|LSK_d2_3|d2_1|d2_3	Monocyte_fast_minus_slow	without_library__d2_2
4A	3C	Inflammatory Response	Mean MC7/MC12 minus mean MC6/MC8	MC7|MC12	MC6|MC8	Omit library d2_3	0.5398456459630241	0.17237096385773534	0.2020047648214075	0.8776865271046407	0.4940334345507768	0.159842489148957	0.0017368923282076508	0.007894965128216596	Monocyte grouped contrast	50	True	True	d2_3	LSK_d2_1|LSK_d2_2|LSK_d2_3|d2_1|d2_2	Monocyte_fast_minus_slow	without_library__d2_3
4B	3D	Myc Targets V2	Mean MC7/MC12 minus mean MC6/MC8	MC7|MC12	MC6|MC8	Primary, library adjusted	0.5511712253052004	0.14384645210554764	0.2692373598744612	0.8331050907359395	0.5511712253052004	0.14384645210554764	0.00012727965570545486	0.0010825451800993632	Monocyte grouped contrast	50	True	True		LSK_d2_1|LSK_d2_2|LSK_d2_3|d2_1|d2_2|d2_3	Monocyte_fast_minus_slow	primary
4B	3D	Myc Targets V2	Mean MC7/MC12 minus mean MC6/MC8	MC7|MC12	MC6|MC8	HSPC composition adjusted	0.5315782537175869	0.14395266021803582	0.2494362242115049	0.813720283223669	0.5315782537175869	0.14395266021803582	0.00022185985746221037	0.0019167493722402516	Monocyte grouped contrast	50	True	True		LSK_d2_1|LSK_d2_2|LSK_d2_3|d2_1|d2_2|d2_3	Monocyte_fast_minus_slow	source_fraction_adjusted
4B	3D	Myc Targets V2	Mean MC7/MC12 minus mean MC6/MC8	MC7|MC12	MC6|MC8	Nonmitochondrial normalization	0.6608735227976369	0.14632707124312275	0.3740777331978897	0.9476693123973841	1.273948291374144	0.2822616158642708	6.289586724950206e-06	3.2086192046507776e-05	Monocyte grouped contrast	50	True	True		LSK_d2_1|LSK_d2_2|LSK_d2_3|d2_1|d2_2|d2_3	Monocyte_fast_minus_slow	nonmito_poscounts
4B	3D	Myc Targets V2	Mean MC7/MC12 minus mean MC6/MC8	MC7|MC12	MC6|MC8	Omit library LK_d2	0.6042589570442843	0.148785379063538	0.3126449726536101	0.8958729414349587	0.5586067038396559	0.13841811146112473	4.880457435006099e-05	0.0008134095725010165	Monocyte grouped contrast	50	True	True	LK_d2	LSK_d2_1|LSK_d2_2|LSK_d2_3|d2_1|d2_2|d2_3	Monocyte_fast_minus_slow	without_library__LK_d2
4B	3D	Myc Targets V2	Mean MC7/MC12 minus mean MC6/MC8	MC7|MC12	MC6|MC8	Omit library LSK_d2_1	0.473922756015184	0.1585352714969754	0.16319933360183286	0.7846461784285352	0.492918036030134	0.16435040717294652	0.0027954084660690498	0.0107515710233425	Monocyte grouped contrast	50	True	True	LSK_d2_1	LSK_d2_2|LSK_d2_3|d2_1|d2_2|d2_3	Monocyte_fast_minus_slow	without_library__LSK_d2_1
4B	3D	Myc Targets V2	Mean MC7/MC12 minus mean MC6/MC8	MC7|MC12	MC6|MC8	Omit library LSK_d2_2	0.5030756097330985	0.15697109428431683	0.1954179183219964	0.8107333011442006	0.5355947876392553	0.16570192090499095	0.0013511255333007574	0.009650896666433982	Monocyte grouped contrast	50	True	True	LSK_d2_2	LSK_d2_1|LSK_d2_3|d2_1|d2_2|d2_3	Monocyte_fast_minus_slow	without_library__LSK_d2_2
4B	3D	Myc Targets V2	Mean MC7/MC12 minus mean MC6/MC8	MC7|MC12	MC6|MC8	Omit library LSK_d2_3	0.5430751441064511	0.15647629794201054	0.23638723570595144	0.8497630525069507	0.5897934673020124	0.1688948942721992	0.0005191918540830811	0.004849022823105445	Monocyte grouped contrast	50	True	True	LSK_d2_3	LSK_d2_1|LSK_d2_2|d2_1|d2_2|d2_3	Monocyte_fast_minus_slow	without_library__LSK_d2_3
4B	3D	Myc Targets V2	Mean MC7/MC12 minus mean MC6/MC8	MC7|MC12	MC6|MC8	Omit library d2_1	0.4880611090280921	0.14800195694220122	0.19798260377992988	0.7781396142762542	0.46546982005278076	0.14111158760631323	0.0009749182184923217	0.004874591092461609	Monocyte grouped contrast	50	True	True	d2_1	LSK_d2_1|LSK_d2_2|LSK_d2_3|d2_2|d2_3	Monocyte_fast_minus_slow	without_library__d2_1
4B	3D	Myc Targets V2	Mean MC7/MC12 minus mean MC6/MC8	MC7|MC12	MC6|MC8	Omit library d2_2	0.5974838528156123	0.15681132184424956	0.29013930963276413	0.9048283959984605	0.5652294165330244	0.14855772852201737	0.00013884956493634654	0.0011570797078028878	Monocyte grouped contrast	50	True	True	d2_2	LSK_d2_1|LSK_d2_2|LSK_d2_3|d2_1|d2_3	Monocyte_fast_minus_slow	without_library__d2_2
4B	3D	Myc Targets V2	Mean MC7/MC12 minus mean MC6/MC8	MC7|MC12	MC6|MC8	Omit library d2_3	0.6314155735883569	0.1464077777072804	0.3444616022255411	0.9183695449511726	0.5924406862518751	0.1377175481588314	1.6125917381589817e-05	0.0005948520588463763	Monocyte grouped contrast	50	True	True	d2_3	LSK_d2_1|LSK_d2_2|LSK_d2_3|d2_1|d2_2	Monocyte_fast_minus_slow	without_library__d2_3
4C		Interferon Alpha Response	MC5 vs MC3 within Multi-lineage	MC5	MC3	Primary, library adjusted	-0.818470351483552	0.26522188926771334	-1.3382957023599404	-0.2986450006071635	-0.818470351483552	0.26522188926771334	0.002028801382723245	0.03145428500346116	Within-output-class pairwise	2000	True	True		LSK_d2_1|LSK_d2_2|LSK_d2_3|d2_1	MC5_vs_MC3	primary
4C		Interferon Alpha Response	MC5 vs MC3 within Multi-lineage	MC5	MC3	HSPC composition adjusted	0.08486802541898722	0.36024376355103654	-0.6211967767962074	0.7909328276341818	0.08486802541898722	0.36024376355103654	0.8137547176348472	0.970427403955953	Within-output-class pairwise	2000	True	True		LSK_d2_1|LSK_d2_2|LSK_d2_3|d2_1	MC5_vs_MC3	source_fraction_adjusted
4C		Interferon Alpha Response	MC5 vs MC3 within Multi-lineage	MC5	MC3	Nonmitochondrial normalization	-0.49059513297555074	0.24762808972051126	-0.975937270388206	-0.0052529955628954905	-0.5692839409792909	0.3342227753771892	0.04757140175027927	0.11408010012057379	Within-output-class pairwise	2000	True	True		LSK_d2_1|LSK_d2_2|LSK_d2_3|d2_1	MC5_vs_MC3	nonmito_poscounts
4C		Interferon Alpha Response	MC5 vs MC3 within Multi-lineage	MC5	MC3	Omit library LK_d2	-0.8037003385058183	0.2613136318569008	-1.3158656456147024	-0.29153503139693426	-0.787122224691414	0.25500866016755164	0.0021006832804538766	0.03666729331589713	Within-output-class pairwise	2000	True	True	LK_d2	LSK_d2_1|LSK_d2_2|LSK_d2_3|d2_1	MC5_vs_MC3	without_library__LK_d2
4C		Interferon Alpha Response	MC5 vs MC3 within Multi-lineage	MC5	MC3	Omit library LSK_d2_1	-0.6628665215159545	0.2969524893573227	-1.2448827057758207	-0.08085033725608826	-0.6750930544186476	0.3015179766357203	0.025599706393395587	0.15705341345641463	Within-output-class pairwise	2000	True	True	LSK_d2_1	LSK_d2_2|LSK_d2_3|d2_1	MC5_vs_MC3	without_library__LSK_d2_1
4C		Interferon Alpha Response	MC5 vs MC3 within Multi-lineage	MC5	MC3	Omit library LSK_d2_2	-0.4874670636212907	0.29999991852166136	-1.0754560992886977	0.10052197204611618	-0.48175980657308265	0.29538960905703926	0.10418586009906948	0.40413520677746956	Within-output-class pairwise	2000	True	True	LSK_d2_2	LSK_d2_1|LSK_d2_3|d2_1	MC5_vs_MC3	without_library__LSK_d2_2
4C		Interferon Alpha Response	MC5 vs MC3 within Multi-lineage	MC5	MC3	Omit library LSK_d2_3	-1.2412498501242029	0.2896410592762383	-1.808935894749661	-0.6735638054987448	-1.1873997225453574	0.28308173855357005	1.8234821506091165e-05	0.0015856366527035794	Within-output-class pairwise	2000	True	True	LSK_d2_3	LSK_d2_1|LSK_d2_2|d2_1	MC5_vs_MC3	without_library__LSK_d2_3
4C		Interferon Alpha Response	MC5 vs MC3 within Multi-lineage	MC5	MC3	Omit library d2_1	-0.9321524628229427	0.2809789931044209	-1.482861169719936	-0.3814437559259495	-0.9294015391856798	0.279410297156634	0.0009082153140338835	0.023900403000891673	Within-output-class pairwise	2000	True	True	d2_1	LSK_d2_1|LSK_d2_2|LSK_d2_3	MC5_vs_MC3	without_library__d2_1
4C		Interferon Alpha Response	MC5 vs MC3 within Multi-lineage	MC5	MC3	Omit library d2_2	-0.8535613433060243	0.27766939481748587	-1.3977833567573295	-0.30933932985471924	-0.8316302795252426	0.2702479413558024	0.002111950945711718	0.02922705870040376	Within-output-class pairwise	2000	True	True	d2_2	LSK_d2_1|LSK_d2_2|LSK_d2_3|d2_1	MC5_vs_MC3	without_library__d2_2
4C		Interferon Alpha Response	MC5 vs MC3 within Multi-lineage	MC5	MC3	Omit library d2_3	-0.827333064319571	0.2884334170043336	-1.3926521735858877	-0.2620139550532543	-0.8267585748685607	0.28569755970833427	0.004125958628159896	0.0506756412295493	Within-output-class pairwise	2000	True	True	d2_3	LSK_d2_1|LSK_d2_2|LSK_d2_3|d2_1	MC5_vs_MC3	without_library__d2_3
4D		Interferon Alpha Response	MC3 vs MC18 within Multi-lineage	MC3	MC18	Primary, library adjusted	0.9286505941872563	0.2373110286383501	0.4635295249219367	1.3937716634525759	0.9286505941872563	0.2373110286383501	9.107296435096783e-05	0.004047687304487459	Within-output-class pairwise	2000	True	True		LSK_d2_1|LSK_d2_2|LSK_d2_3|d2_2	MC3_vs_MC18	primary
4D		Interferon Alpha Response	MC3 vs MC18 within Multi-lineage	MC3	MC18	HSPC composition adjusted	0.021021006216173234	0.344639341475719	-0.6544596907318373	0.6965017031641837	0.021021006216173234	0.344639341475719	0.9513638159522343	0.9904811902723245	Within-output-class pairwise	2000	True	True		LSK_d2_1|LSK_d2_2|LSK_d2_3|d2_2	MC3_vs_MC18	source_fraction_adjusted
4D		Interferon Alpha Response	MC3 vs MC18 within Multi-lineage	MC3	MC18	Nonmitochondrial normalization	0.7757906213897491	0.21208062837741698	0.3601202279513884	1.1914610148281097	0.984822978122625	0.28696438987007955	0.00025419252992308635	0.002066605934334035	Within-output-class pairwise	2000	True	True		LSK_d2_1|LSK_d2_2|LSK_d2_3|d2_2	MC3_vs_MC18	nonmito_poscounts
4D		Interferon Alpha Response	MC3 vs MC18 within Multi-lineage	MC3	MC18	Omit library LK_d2	0.9140697768695623	0.23346358322446978	0.45648956204793195	1.3716499916911926	0.8942613186853701	0.2275830282152053	9.030820327871342e-05	0.005017122404372968	Within-output-class pairwise	2000	True	True	LK_d2	LSK_d2_1|LSK_d2_2|LSK_d2_3|d2_2	MC3_vs_MC18	without_library__LK_d2
4D		Interferon Alpha Response	MC3 vs MC18 within Multi-lineage	MC3	MC18	Omit library LSK_d2_1	1.033655938527526	0.2793601979795878	0.4861200117735547	1.5811918652814971	1.0421453974293082	0.2854909598203205	0.00021552890616902018	0.007306064615898989	Within-output-class pairwise	2000	True	True	LSK_d2_1	LSK_d2_2|LSK_d2_3|d2_2	MC3_vs_MC18	without_library__LSK_d2_1
4D		Interferon Alpha Response	MC3 vs MC18 within Multi-lineage	MC3	MC18	Omit library LSK_d2_2	0.596365564187849	0.2678552388734956	0.07137894292542457	1.1213521854502735	0.5836726512837569	0.26547541135096675	0.02598423751793611	0.20622410728520724	Within-output-class pairwise	2000	True	True	LSK_d2_2	LSK_d2_1|LSK_d2_3|d2_2	MC3_vs_MC18	without_library__LSK_d2_2
4D		Interferon Alpha Response	MC3 vs MC18 within Multi-lineage	MC3	MC18	Omit library LSK_d2_3	0.8636239778701933	0.2809496702257332	0.31297274275935105	1.4142752129810354	0.8232856808015439	0.27320082914986316	0.00211248011487243	0.0464837330604193	Within-output-class pairwise	2000	True	True	LSK_d2_3	LSK_d2_1|LSK_d2_2|d2_2	MC3_vs_MC18	without_library__LSK_d2_3
4D		Interferon Alpha Response	MC3 vs MC18 within Multi-lineage	MC3	MC18	Omit library d2_1	1.0020530778003596	0.24036692740880966	0.5309425570045391	1.4731635985961802	0.9958401206652672	0.23895330714643684	3.0614365643163495e-05	0.0027831241493784997	Within-output-class pairwise	2000	True	True	d2_1	LSK_d2_1|LSK_d2_2|LSK_d2_3|d2_2	MC3_vs_MC18	without_library__d2_1
4D		Interferon Alpha Response	MC3 vs MC18 within Multi-lineage	MC3	MC18	Omit library d2_2	0.9446724351648772	0.24227990770358965	0.4698125418881531	1.4195323284416013	0.9208800916684492	0.23599826554700465	9.655279351200463e-05	0.0035061423890580504	Within-output-class pairwise	2000	True	True	d2_2	LSK_d2_1|LSK_d2_2|LSK_d2_3	MC3_vs_MC18	without_library__d2_2
4D		Interferon Alpha Response	MC3 vs MC18 within Multi-lineage	MC3	MC18	Omit library d2_3	0.9903364566528768	0.25129608230044176	0.49780518588799766	1.482867727417756	0.9819046890690286	0.24904973789972848	8.117144645698394e-05	0.003959582753999217	Within-output-class pairwise	2000	True	True	d2_3	LSK_d2_1|LSK_d2_2|LSK_d2_3|d2_2	MC3_vs_MC18	without_library__d2_3
