## Supplemental Table 4 for "ChronoClone links temporal clonal behavior to lineage output and mutation responses": columns.csv

file	field	label	definition	type
data/state_responses.csv	mc	Metaclone	Dataset-specific fixed WT metaclone identifier; not comparable with Weinreb metaclone numbers.	integer
data/state_responses.csv	day	Sampling day	Actual experimental sampling day (D7, D14 or D27).	text
data/state_responses.csv	mutant	Mutant condition	Mutant condition. Source field: mutant.	text
data/state_responses.csv	dpsi	Pseudotime difference (mutant minus WT)	Weighted mutant-minus-WT difference in mean stored pseudotime. Positive denotes a more advanced transcriptomic position, not a measured maturation rate.	number
data/state_responses.csv	se	Standard error	Standard error. Source field: se.	number
data/state_responses.csv	ci_low	95% interval lower	Lower limit of the pointwise 95% conditional t interval using clone-cluster sandwich variance; not independent biological-replicate uncertainty.	number
data/state_responses.csv	ci_high	95% interval upper	Upper limit of the pointwise 95% conditional t interval using clone-cluster sandwich variance; not independent biological-replicate uncertainty.	number
data/state_responses.csv	p_state	State P value	Two-sided conditional clone-cluster influence multiplier P value. Blank when unsupported; missing tests enter the fixed BH denominator internally as P=1 only.	number
data/state_responses.csv	q_state	State BH q (68 tests)	Benjamini–Hochberg correction over all 68 planned state comparisons; reported unsupported values remain blank.	number
data/state_responses.csv	point_estimable	Point estimate supported	Whether the prespecified observed-cell, clone/sample-row, and common-sample requirements support a point estimate.	number
data/state_responses.csv	inference_estimable	Inference supported	Whether distinct-clone support and nonzero influence variance additionally support conditional inference.	number
data/state_responses.csv	cells_wt	WT cells	WT cells. Source field: cells_wt.	integer
data/state_responses.csv	cells_mut	Mutant cells	Mutant cells. Source field: cells_mut.	integer
data/state_responses.csv	rows_wt	WT clone/sample rows	WT clone/sample rows. Source field: rows_wt.	integer
data/state_responses.csv	rows_mut	Mutant clone/sample rows	Mutant clone/sample rows. Source field: rows_mut.	integer
data/state_responses.csv	n_samples	Contributing samples	Contributing samples. Source field: n_samples.	number
data/state_responses.csv	families_wt	WT contributing clones	WT contributing clones. Source field: families_wt.	number
data/state_responses.csv	families_mut	Mutant contributing clones	Mutant contributing clones. Source field: families_mut.	number
data/state_responses.csv	families_union	Contributing clone union	Number of distinct original clones across both contributing conditions; uncertainty unit includes all linked records.	number
data/state_responses.csv	families_shared	Shared contributing clones	Number of original clones represented in both conditions among contributing samples. A match is not required for every clone.	number
data/state_responses.csv	reason	Support limitation	Support limitation. Source field: reason.	text
data/composition_responses.csv	mc	Metaclone	Dataset-specific fixed WT metaclone identifier; not comparable with Weinreb metaclone numbers.	integer
data/composition_responses.csv	day	Sampling day	Actual experimental sampling day (D7, D14 or D27).	text
data/composition_responses.csv	mutant	Mutant condition	Mutant condition. Source field: mutant.	text
data/composition_responses.csv	tvd	Composition distance (TVD)	Weighted mean of sample-specific total-variation distances: half the sum of absolute cell-type proportion differences. The composition P value tests the sample-by-cell-type contrast vector, not a scalar TVD null.	number
data/composition_responses.csv	p_composition	Composition P value	Conditional clone-cluster multiplier P for the maximum absolute standardized sample-by-cell-type contrast; not a test of the scalar TVD.	number
data/composition_responses.csv	q_composition	Composition BH q (68 tests)	Benjamini–Hochberg correction over the separate family of 68 planned composition comparisons.	number
data/composition_responses.csv	point_estimable	Point estimate supported	Whether the prespecified observed-cell, clone/sample-row, and common-sample requirements support a point estimate.	number
data/composition_responses.csv	inference_estimable	Inference supported	Whether distinct-clone support and nonzero influence variance additionally support conditional inference.	number
data/composition_responses.csv	cells_wt	WT cells	WT cells. Source field: cells_wt.	integer
data/composition_responses.csv	cells_mut	Mutant cells	Mutant cells. Source field: cells_mut.	integer
data/composition_responses.csv	rows_wt	WT clone/sample rows	WT clone/sample rows. Source field: rows_wt.	integer
data/composition_responses.csv	rows_mut	Mutant clone/sample rows	Mutant clone/sample rows. Source field: rows_mut.	integer
data/composition_responses.csv	n_samples	Contributing samples	Contributing samples. Source field: n_samples.	number
data/composition_responses.csv	families_wt	WT contributing clones	WT contributing clones. Source field: families_wt.	number
data/composition_responses.csv	families_mut	Mutant contributing clones	Mutant contributing clones. Source field: families_mut.	number
data/composition_responses.csv	families_union	Contributing clone union	Number of distinct original clones across both contributing conditions; uncertainty unit includes all linked records.	number
data/composition_responses.csv	families_shared	Shared contributing clones	Number of original clones represented in both conditions among contributing samples. A match is not required for every clone.	number
data/composition_responses.csv	reason	Support limitation	Support limitation. Source field: reason.	text
data/branch_responses.csv	mc	Metaclone	Dataset-specific fixed WT metaclone identifier; not comparable with Weinreb metaclone numbers.	integer
data/branch_responses.csv	day	Sampling day	Actual experimental sampling day (D7, D14 or D27).	text
data/branch_responses.csv	mutant	Mutant condition	Mutant condition. Source field: mutant.	text
data/branch_responses.csv	branch	Lineage-compatibility branch	Stored overlapping lineage-compatibility mask. Masks are not mutually exclusive fates; supports cannot be added across branches.	text
data/branch_responses.csv	dpsi	Pseudotime difference (mutant minus WT)	Weighted mutant-minus-WT difference in mean stored pseudotime. Positive denotes a more advanced transcriptomic position, not a measured maturation rate.	number
data/branch_responses.csv	se	Standard error	Standard error. Source field: se.	number
data/branch_responses.csv	ci_low	95% interval lower	Lower limit of the pointwise 95% conditional t interval using clone-cluster sandwich variance; not independent biological-replicate uncertainty.	number
data/branch_responses.csv	ci_high	95% interval upper	Upper limit of the pointwise 95% conditional t interval using clone-cluster sandwich variance; not independent biological-replicate uncertainty.	number
data/branch_responses.csv	p	P value	Two-sided conditional clone-cluster multiplier P value for the lineage-restricted state contrast.	number
data/branch_responses.csv	q_340	Branch BH q (340 tests)	Benjamini–Hochberg correction over all 340 planned lineage-restricted state comparisons, not the obsolete 20-test MC3 family.	number
data/branch_responses.csv	point_estimable	Point estimate supported	Whether the prespecified observed-cell, clone/sample-row, and common-sample requirements support a point estimate.	number
data/branch_responses.csv	inference_estimable	Inference supported	Whether distinct-clone support and nonzero influence variance additionally support conditional inference.	number
data/branch_responses.csv	reason	Support limitation	Support limitation. Source field: reason.	text
data/branch_responses.csv	cells_wt	WT cells	WT cells. Source field: cells_wt.	integer
data/branch_responses.csv	cells_mut	Mutant cells	Mutant cells. Source field: cells_mut.	integer
data/branch_responses.csv	rows_wt	WT clone/sample rows	WT clone/sample rows. Source field: rows_wt.	integer
data/branch_responses.csv	rows_mut	Mutant clone/sample rows	Mutant clone/sample rows. Source field: rows_mut.	integer
data/branch_responses.csv	n_samples	Contributing samples	Contributing samples. Source field: n_samples.	number
data/branch_responses.csv	families_wt	WT contributing clones	WT contributing clones. Source field: families_wt.	number
data/branch_responses.csv	families_mut	Mutant contributing clones	Mutant contributing clones. Source field: families_mut.	number
data/branch_responses.csv	families_union	Contributing clone union	Number of distinct original clones across both contributing conditions; uncertainty unit includes all linked records.	number
data/branch_responses.csv	families_shared	Shared contributing clones	Number of original clones represented in both conditions among contributing samples. A match is not required for every clone.	number
data/branch_responses.csv	raw_families_wt	WT observed branch clones	WT observed branch clones. Source field: raw_families_wt.	integer
data/branch_responses.csv	raw_families_mut	Mutant observed branch clones	Mutant observed branch clones. Source field: raw_families_mut.	integer
data/branch_responses.csv	minimum_arm_families	Minimum contributing arm clones	Minimum contributing arm clones. Source field: minimum_arm_families.	number
data/branch_responses.csv	point_only	Point estimate only	True when a point estimate is retained without reported uncertainty, P or q.	number
data/branch_responses.csv	seed	Recorded random seed	Recorded random seed. Source field: seed.	integer
data/clone_registry.csv	clone	Clone ID	Resolved original barcoded lineage. All records of its WT and mutant sister-clones remain linked for uncertainty estimation.	text
data/clone_registry.csv	mc	Metaclone	Dataset-specific fixed WT metaclone identifier; not comparable with Weinreb metaclone numbers.	integer
data/clone_registry.csv	n_cells	Observed cells	Observed cells. Source field: n_cells.	integer
data/clone_registry.csv	n_days	Observed days	Observed days. Source field: n_days.	integer
data/clone_registry.csv	n_samples	Observed sequencing samples	Number of distinct sequencing samples with observations of this clone, across the recorded conditions and days; not independent biological replication.	integer
data/clone_registry.csv	n_arms	Observed conditions	Observed conditions. Source field: n_arms.	integer
data/cohort.csv	day	Sampling day	Actual experimental sampling day (D7, D14 or D27).	text
data/cohort.csv	arm	Condition	Condition. Source field: arm.	text
data/cohort.csv	cells	Observed cells	Observed cells. Source field: cells.	integer
data/cohort.csv	families	Observed clones	Observed clones. Source field: families.	integer
data/cohort.csv	samples	Samples	Samples. Source field: samples.	integer
data/observed_support.csv	mc	Metaclone	Dataset-specific fixed WT metaclone identifier; not comparable with Weinreb metaclone numbers.	integer
data/observed_support.csv	day	Sampling day	Actual experimental sampling day (D7, D14 or D27).	text
data/observed_support.csv	arm	Condition	Condition. Source field: arm.	text
data/observed_support.csv	cells	Observed cells	Observed cells. Source field: cells.	integer
data/observed_support.csv	families	Observed clones	Observed clones. Source field: families.	integer
data/sample_composition.csv	mc	Metaclone	Dataset-specific fixed WT metaclone identifier; not comparable with Weinreb metaclone numbers.	integer
data/sample_composition.csv	day	Sampling day	Actual experimental sampling day (D7, D14 or D27).	text
data/sample_composition.csv	mutant	Mutant condition	Mutant condition. Source field: mutant.	text
data/sample_composition.csv	stratum	Sequencing sample	Sequencing sample. Source field: stratum.	text
data/sample_composition.csv	cell_type	Pooled cell type	Cell type used in the composition contrast; source HSC and MPP annotations are pooled as HSPC.	text
data/sample_composition.csv	difference	Proportion difference (mutant minus WT)	Proportion difference (mutant minus WT). Source field: difference.	number
data/sample_composition.csv	weight	Fixed sample weight	Within this contrast, weight proportional to the smaller arm clone count in each contributing sample; normalized to sum to one.	number
data/sample_composition.csv	n_wt	WT clone/sample rows	WT clone/sample rows. Source field: n_wt.	integer
data/sample_composition.csv	n_mut	Mutant clone/sample rows	Mutant clone/sample rows. Source field: n_mut.	integer
data/branch_sample_support.csv	mc	Metaclone	Dataset-specific fixed WT metaclone identifier; not comparable with Weinreb metaclone numbers.	integer
data/branch_sample_support.csv	day	Sampling day	Actual experimental sampling day (D7, D14 or D27).	text
data/branch_sample_support.csv	mutant	Mutant condition	Mutant condition. Source field: mutant.	text
data/branch_sample_support.csv	branch	Lineage-compatibility branch	Stored overlapping lineage-compatibility mask. Masks are not mutually exclusive fates; supports cannot be added across branches.	text
data/branch_sample_support.csv	sample	Sequencing sample	Sequencing sample. Source field: sample.	text
data/branch_sample_support.csv	weight	Fixed sample weight	Within this contrast, weight proportional to the smaller arm clone count in each contributing sample; normalized to sum to one.	number
data/branch_sample_support.csv	dpsi	Pseudotime difference (mutant minus WT)	Weighted mutant-minus-WT difference in mean stored pseudotime. Positive denotes a more advanced transcriptomic position, not a measured maturation rate.	number
data/branch_sample_support.csv	families_wt	WT contributing clones	WT contributing clones. Source field: families_wt.	integer
data/branch_sample_support.csv	families_mut	Mutant contributing clones	Mutant contributing clones. Source field: families_mut.	integer
data/branch_sample_support.csv	cells_wt	WT cells	WT cells. Source field: cells_wt.	integer
data/branch_sample_support.csv	cells_mut	Mutant cells	Mutant cells. Source field: cells_mut.	integer
data/mc3_linked_bootstrap.csv	mc	Metaclone	Dataset-specific fixed WT metaclone identifier; not comparable with Weinreb metaclone numbers.	integer
data/mc3_linked_bootstrap.csv	day	Sampling day	Actual experimental sampling day (D7, D14 or D27).	text
data/mc3_linked_bootstrap.csv	mutant	Mutant condition	Mutant condition. Source field: mutant.	text
data/mc3_linked_bootstrap.csv	dpsi	Pseudotime difference (mutant minus WT)	Weighted mutant-minus-WT difference in mean stored pseudotime. Positive denotes a more advanced transcriptomic position, not a measured maturation rate.	number
data/mc3_linked_bootstrap.csv	bootstrap_low	Linked-clone bootstrap lower	2.5th percentile of linked-clone nonparametric resamples with fixed sample weights; separate sensitivity from the primary multiplier interval.	number
data/mc3_linked_bootstrap.csv	bootstrap_high	Linked-clone bootstrap upper	97.5th percentile of linked-clone nonparametric resamples with fixed sample weights; separate sensitivity from the primary multiplier interval.	number
data/mc3_linked_bootstrap.csv	valid_draws	Valid bootstrap draws	Valid bootstrap draws. Source field: valid_draws.	integer
data/mc3_linked_bootstrap.csv	requested_draws	Requested bootstrap draws	Requested bootstrap draws. Source field: requested_draws.	integer
data/mc3_matched_clones.csv	mc	Metaclone	Dataset-specific fixed WT metaclone identifier; not comparable with Weinreb metaclone numbers.	integer
data/mc3_matched_clones.csv	day	Sampling day	Actual experimental sampling day (D7, D14 or D27).	text
data/mc3_matched_clones.csv	mutant	Mutant condition	Mutant condition. Source field: mutant.	text
data/mc3_matched_clones.csv	matched_sample_rows	Matched clone/sample rows	Matched clone/sample rows. Source field: matched_sample_rows.	integer
data/mc3_matched_clones.csv	families	Observed clones	Observed clones. Source field: families.	integer
data/mc3_matched_clones.csv	mean	Mean paired pseudotime difference	Mean paired pseudotime difference. Source field: mean.	number
data/mc3_matched_clones.csv	median	Median paired pseudotime difference	Median paired pseudotime difference. Source field: median.	number
data/mc3_matched_clones.csv	negative	Clones with negative difference	Clones with negative difference. Source field: negative.	integer
data/mc3_matched_clones.csv	p_wilcoxon	Paired-clone Wilcoxon P	Paired-clone Wilcoxon P. Source field: p_wilcoxon.	number
data/mc3_matched_clones.csv	q_wilcoxon_4	Paired-clone BH q (4 tests)	BH-adjusted P across the four MC3 matched-clone sensitivity comparisons, separate from primary 68-test families.	number
data/clone_arm_profiles.csv	mc	Metaclone	Dataset-specific fixed WT metaclone identifier; not comparable with Weinreb metaclone numbers.	integer
data/clone_arm_profiles.csv	day	Sampling day	Actual experimental sampling day (D7, D14 or D27).	text
data/clone_arm_profiles.csv	arm	Condition	Condition. Source field: arm.	text
data/clone_arm_profiles.csv	stratum	Sequencing sample	Sequencing sample. Source field: stratum.	text
data/clone_arm_profiles.csv	clone	Clone ID	Resolved original barcoded lineage. All records of its WT and mutant sister-clones remain linked for uncertainty estimation.	text
data/clone_arm_profiles.csv	n	Cells in clone/sample/condition	Cells in clone/sample/condition. Source field: n.	integer
data/clone_arm_profiles.csv	psi	Mean pseudotime	Mean stored pseudotime at the stated aggregation level; not elapsed time or differentiation speed.	number
data/clone_arm_profiles.csv	HSPC	HSPC fraction	HSPC fraction. Source field: HSPC.	number
data/clone_arm_profiles.csv	GMP	GMP fraction	GMP fraction. Source field: GMP.	number
data/clone_arm_profiles.csv	Mk	Megakaryocyte fraction	Megakaryocyte fraction. Source field: Mk.	number
data/clone_arm_profiles.csv	Ery	Erythroid fraction	Erythroid fraction. Source field: Ery.	number
data/clone_arm_profiles.csv	Basophil	Basophil fraction	Basophil fraction. Source field: Basophil.	number
data/clone_arm_profiles.csv	Monocyte	Monocyte fraction	Monocyte fraction. Source field: Monocyte.	number
data/clone_arm_profiles.csv	Neutrophil	Neutrophil fraction	Neutrophil fraction. Source field: Neutrophil.	number
data/point_reconciliation.csv	mc	Metaclone	Dataset-specific fixed WT metaclone identifier; not comparable with Weinreb metaclone numbers.	integer
data/point_reconciliation.csv	day	Sampling day	Actual experimental sampling day (D7, D14 or D27).	text
data/point_reconciliation.csv	mutant	Mutant condition	Mutant condition. Source field: mutant.	text
data/point_reconciliation.csv	cells_wt	WT cells	WT cells. Source field: cells_wt.	integer
data/point_reconciliation.csv	cells_mut	Mutant cells	Mutant cells. Source field: cells_mut.	integer
data/point_reconciliation.csv	rows_wt	WT clone/sample rows	WT clone/sample rows. Source field: rows_wt.	integer
data/point_reconciliation.csv	rows_mut	Mutant clone/sample rows	Mutant clone/sample rows. Source field: rows_mut.	integer
data/point_reconciliation.csv	point_estimable	Point estimate supported	Whether the prespecified observed-cell, clone/sample-row, and common-sample requirements support a point estimate.	number
data/point_reconciliation.csv	inference_estimable	Inference supported	Whether distinct-clone support and nonzero influence variance additionally support conditional inference.	number
data/point_reconciliation.csv	dpsi_current	Dpsi current	Dpsi current. Source field: dpsi_current.	number
data/point_reconciliation.csv	tvd_current	Tvd current	Tvd current. Source field: tvd_current.	number
data/point_reconciliation.csv	se	Standard error	Standard error. Source field: se.	number
data/point_reconciliation.csv	ci_low	95% interval lower	Lower limit of the pointwise 95% conditional t interval using clone-cluster sandwich variance; not independent biological-replicate uncertainty.	number
data/point_reconciliation.csv	ci_high	95% interval upper	Upper limit of the pointwise 95% conditional t interval using clone-cluster sandwich variance; not independent biological-replicate uncertainty.	number
data/point_reconciliation.csv	p_state	State P value	Two-sided conditional clone-cluster influence multiplier P value. Blank when unsupported; missing tests enter the fixed BH denominator internally as P=1 only.	number
data/point_reconciliation.csv	p_composition	Composition P value	Conditional clone-cluster multiplier P for the maximum absolute standardized sample-by-cell-type contrast; not a test of the scalar TVD.	number
data/point_reconciliation.csv	reason	Support limitation	Support limitation. Source field: reason.	text
data/point_reconciliation.csv	n_samples	Contributing samples	Contributing samples. Source field: n_samples.	number
data/point_reconciliation.csv	families_wt	WT contributing clones	WT contributing clones. Source field: families_wt.	number
data/point_reconciliation.csv	families_mut	Mutant contributing clones	Mutant contributing clones. Source field: families_mut.	number
data/point_reconciliation.csv	families_union	Contributing clone union	Number of distinct original clones across both contributing conditions; uncertainty unit includes all linked records.	number
data/point_reconciliation.csv	families_shared	Shared contributing clones	Number of original clones represented in both conditions among contributing samples. A match is not required for every clone.	number
data/point_reconciliation.csv	q_state	State BH q (68 tests)	Benjamini–Hochberg correction over all 68 planned state comparisons; reported unsupported values remain blank.	number
data/point_reconciliation.csv	q_composition	Composition BH q (68 tests)	Benjamini–Hochberg correction over the separate family of 68 planned composition comparisons.	number
data/point_reconciliation.csv	dpsi_checkpoint	Dpsi checkpoint	Dpsi checkpoint. Source field: dpsi_checkpoint.	number
data/point_reconciliation.csv	tvd_checkpoint	Tvd checkpoint	Tvd checkpoint. Source field: tvd_checkpoint.	number
data/resolved_cells.csv	cell_id	Cell ID	Cell ID. Source field: cell_id.	text
data/resolved_cells.csv	mc	Metaclone	Dataset-specific fixed WT metaclone identifier; not comparable with Weinreb metaclone numbers.	integer
data/resolved_cells.csv	day	Sampling day	Actual experimental sampling day (D7, D14 or D27).	text
data/resolved_cells.csv	arm	Condition	Condition. Source field: arm.	text
data/resolved_cells.csv	rep	Rep	Rep. Source field: rep.	text
data/resolved_cells.csv	sample	Sequencing sample	Sequencing sample. Source field: sample.	text
data/resolved_cells.csv	ct_source	Original cell annotation	Unmodified source annotation retained solely for provenance; HSC and MPP are pooled as HSPCs in reported comparisons.	text
data/resolved_cells.csv	ct	Pooled cell annotation	HSC and MPP source annotations pooled as HSPC; other source annotations retained.	text
data/resolved_cells.csv	psi	Mean pseudotime	Mean stored pseudotime at the stated aggregation level; not elapsed time or differentiation speed.	number
data/resolved_cells.csv	entropy	Entropy	Entropy. Source field: entropy.	number
data/resolved_cells.csv	clone	Clone ID	Resolved original barcoded lineage. All records of its WT and mutant sister-clones remain linked for uncertainty estimation.	text
data/resolved_cells.csv	clone_resolved	Clone resolved	Clone resolved. Source field: clone_resolved.	number
data/resolved_cells.csv	gate	Gate	Gate. Source field: gate.	text
data/resolved_cells.csv	stratum	Sequencing sample	Sequencing sample. Source field: stratum.	text
data/resolved_cells.csv	mask_Mk	Mask mk	Mask mk. Source field: mask_Mk.	number
data/resolved_cells.csv	p_Mk	P mk	P mk. Source field: p_Mk.	number
data/resolved_cells.csv	mask_Neu	Mask neu	Mask neu. Source field: mask_Neu.	number
data/resolved_cells.csv	p_Neu	P neu	P neu. Source field: p_Neu.	number
data/resolved_cells.csv	mask_Mono	Mask mono	Mask mono. Source field: mask_Mono.	number
data/resolved_cells.csv	p_Mono	P mono	P mono. Source field: p_Mono.	number
data/resolved_cells.csv	mask_Ery	Mask ery	Mask ery. Source field: mask_Ery.	number
data/resolved_cells.csv	p_Ery	P ery	P ery. Source field: p_Ery.	number
data/resolved_cells.csv	mask_Baso	Mask baso	Mask baso. Source field: mask_Baso.	number
data/resolved_cells.csv	p_Baso	P baso	P baso. Source field: p_Baso.	number
data/resolved_cells.csv	larry_gfp	Larry gfp	Larry gfp. Source field: larry_gfp.	text
data/resolved_cells.csv	larry_scarlet	Larry scarlet	Larry scarlet. Source field: larry_scarlet.	text
data/resolved_cells.csv	larry_Flp	Larry flp	Larry flp. Source field: larry_Flp.	text
data/resolved_cells.csv	larry_Cre	Larry cre	Larry cre. Source field: larry_Cre.	text
data/branch_clone_rows.csv	mc	Metaclone	Dataset-specific fixed WT metaclone identifier; not comparable with Weinreb metaclone numbers.	integer
data/branch_clone_rows.csv	day	Sampling day	Actual experimental sampling day (D7, D14 or D27).	text
data/branch_clone_rows.csv	mutant	Mutant condition	Mutant condition. Source field: mutant.	text
data/branch_clone_rows.csv	branch	Lineage-compatibility branch	Stored overlapping lineage-compatibility mask. Masks are not mutually exclusive fates; supports cannot be added across branches.	text
data/branch_clone_rows.csv	arm	Condition	Condition. Source field: arm.	text
data/branch_clone_rows.csv	stratum	Sequencing sample	Sequencing sample. Source field: stratum.	text
data/branch_clone_rows.csv	clone	Clone ID	Resolved original barcoded lineage. All records of its WT and mutant sister-clones remain linked for uncertainty estimation.	text
data/branch_clone_rows.csv	n	Cells in clone/sample/condition	Cells in clone/sample/condition. Source field: n.	integer
data/branch_clone_rows.csv	psi	Mean pseudotime	Mean stored pseudotime at the stated aggregation level; not elapsed time or differentiation speed.	number
data/branch_influences.csv	mc	Metaclone	Dataset-specific fixed WT metaclone identifier; not comparable with Weinreb metaclone numbers.	integer
data/branch_influences.csv	day	Sampling day	Actual experimental sampling day (D7, D14 or D27).	text
data/branch_influences.csv	mutant	Mutant condition	Mutant condition. Source field: mutant.	text
data/branch_influences.csv	branch	Lineage-compatibility branch	Stored overlapping lineage-compatibility mask. Masks are not mutually exclusive fates; supports cannot be added across branches.	text
data/branch_influences.csv	clone	Clone ID	Resolved original barcoded lineage. All records of its WT and mutant sister-clones remain linked for uncertainty estimation.	text
data/branch_influences.csv	influence	Influence	Influence. Source field: influence.	number
data/mc3_matched_values.csv	mc	Metaclone	Dataset-specific fixed WT metaclone identifier; not comparable with Weinreb metaclone numbers.	integer
data/mc3_matched_values.csv	day	Sampling day	Actual experimental sampling day (D7, D14 or D27).	text
data/mc3_matched_values.csv	mutant	Mutant condition	Mutant condition. Source field: mutant.	text
data/mc3_matched_values.csv	clone	Clone ID	Resolved original barcoded lineage. All records of its WT and mutant sister-clones remain linked for uncertainty estimation.	text
data/mc3_matched_values.csv	dpsi	Pseudotime difference (mutant minus WT)	Weighted mutant-minus-WT difference in mean stored pseudotime. Positive denotes a more advanced transcriptomic position, not a measured maturation rate.	number
