## Supplemental Table 4 for "ChronoClone links temporal clonal behavior to lineage output and mutation responses": contents.csv

file	description	unit_of_observation	data_rows	columns	sha256
data/state_responses.csv	All 68 planned overall developmental-state comparisons. Positive effects indicate higher mutant pseudotime.	Metaclone × day × mutant condition	68	21	61ba237cab9fe4374c2ec4c53f1344d53dba7044960a88aab4f5137c8cf0ceff
data/composition_responses.csv	All 68 planned composition comparisons. TVD is descriptive; the P value tests the sample-by-cell-type vector.	Metaclone × day × mutant condition	68	18	917ef286499d50c8da3b9a716b43645e976f95d65d0eec8b194dd371c2f07406
data/branch_responses.csv	Complete 340-comparison family across all metaclones, both mutations, both later days and five overlapping lineage masks.	Metaclone × day × mutant condition × branch	340	27	1a15e3232b0ecec881240f0552840db0d14a08fc7e1d448da5c3fff9862d9d55
data/clone_registry.csv	Frozen one-to-one resolved clone-to-WT-metaclone registry. Observed support is not a survival measurement.	Resolved original clone	1516	6	735fcbed86958ece0bcc1e6e5d142f992be559000cdac8b62708ebcd613ced49
data/cohort.csv	Analytical cohort across all conditions; the total is not a WT-only cell count. Clone counts overlap across time and conditions and must not be summed.	Day × condition	7	5	8805af54e0a5ca4bd66daf9ff50a9a01208a20b692bba95dbeab242a4b3338e2
data/observed_support.csv	Observed metaclone support; absent snapshot combinations are explicitly included in Table S5.	Metaclone × day × condition	95	5	e0482ce6455f9883b633929c727bd24e3fdeee5df0b7e2488037c2088bd914ad
data/sample_composition.csv	Sample-specific composition differences and their fixed aggregation weights.	Contrast × sample × cell type	469	9	e2bffe2603b9c27650bafdfe9df46abb79f6530a5d829758641adffa048960e8
data/branch_sample_support.csv	Sample-specific branch-state contrasts, weights and support.	Contrast × branch × sample	184	11	baf2e630103334f1835dded8b440f7f2afd0ae4dcc2a6d89ec4c35a1fef0f485
data/mc3_linked_bootstrap.csv	Linked-clone nonparametric bootstrap sensitivity; not the primary multiplier interval.	MC3 × day × mutation	4	8	492069c00ba74fadcc07d14f3d49b67e421a02e745db9bebbf7007f3916c9e8b
data/mc3_matched_clones.csv	Matched-clone sensitivity; its four-test BH family is separate from primary analyses.	MC3 × day × mutation	4	10	d6f195c661e9548abb21de7cf1f9a8d7f32e954e14d8d615d9c021689c0b0065
data/clone_arm_profiles.csv	Full per-clone/sample/condition profiles used by the primary estimator.	Clone × sample × condition × day	5414	14	fde66b0943f7b3ad2787ae75b2ac78b3ff96701b7c023e68e288a20c6d3becad
data/point_reconciliation.csv	Recorded reconciliation with previous point estimates; primary P/q remain those of the linked-clone analysis.	Metaclone × day × mutation	68	26	c5186a9c79a99c3e8e185c11d468cb34795844368664d674676d7d26c53d8e40
data/resolved_cells.csv	All resolved analytical cells and original fixed pseudotime/branch masks. Original source annotations are provenance only; HSC and MPP are pooled as HSPC.	Cell	14896	28	415f353e8bb6c4c53af57938d02a16dfd1c3ddfae4b696cbe6e513050f112aff
data/branch_clone_rows.csv	Full per-clone/sample/condition branch means supporting lineage estimates. Masks overlap.	Branch × clone × sample × condition	10750	9	7124a2153ec277b401be28ae5cca533a1eb0fa9415e0110919338e6449a2dc9f
data/branch_influences.csv	Recorded clone-cluster influence contributions, preserving linked sister-clone covariance.	Planned contrast × resolved clone	6267	6	4433a5394e360330f28998407b2cedbec8f36b67a77ccec839205eb38c4c25a5
data/mc3_matched_values.csv	Recorded matched-clone values used for the sensitivity comparison.	Matched clone × day × mutation	46	5	c401fa3758cb7b8606544c330765ac3e93b91dbd1bad1e743a9331f34be4ed5d
