## Supplemental Table 4 for "ChronoClone links temporal clonal behavior to lineage output and mutation responses": branch_responses.csv

mc	day	mutant	branch	dpsi	se	ci_low	ci_high	p	q_340	point_estimable	inference_estimable	reason	cells_wt	cells_mut	rows_wt	rows_mut	n_samples	families_wt	families_mut	families_union	families_shared	raw_families_wt	raw_families_mut	minimum_arm_families	point_only	seed
0	D14	Dnmt3a	Mk	0.24257322570797141	0.032370698920244897	0.17859010935871089	0.30655634205723198	0.0001	0.0017894736842105001	True	True		112	94	98	72	2	95	66	145	16	95	66	66	False	20263000
0	D14	Dnmt3a	Ery	0.144828352486186	0.0353581733155654	0.0749639493411937	0.2146927556311784	0.0001	0.0017894736842105001	True	True		130	65	113	57	2	109	54	151	12	109	54	54	False	20263001
0	D14	Dnmt3a	Baso	0.076938186339833903	0.032713105375500401	0.0122930829713508	0.14158328970831699	0.016400000000000001	0.16896969696969699	True	True		133	56	116	50	2	112	48	149	11	112	48	48	False	20263002
0	D14	Dnmt3a	Neu	0.1727312176139725	0.0230800696093467	0.1273624798557442	0.2180999553722007	0.0001	0.0017894736842105001	True	True		589	208	446	116	2	389	107	415	81	389	107	107	False	20263003
0	D14	Dnmt3a	Mono	0.16863742319995631	0.023437290678955499	0.1225631485644683	0.2147116978354443	0.0001	0.0017894736842105001	True	True		575	200	437	113	2	382	105	405	82	382	105	105	False	20263004
0	D14	Npm1c	Mk	0.2497982449785775	0.053242237196407097	0.14439119314241419	0.35520529681474089	0.0001	0.0017894736842105001	True	True		112	53	98	42	2	95	37	122	10	95	37	37	False	20263005
0	D14	Npm1c	Ery	0.16357673829721411	0.050776910498840901	0.063120693517169896	0.2640327830772583	0.0014	0.018307692307692299	True	True		130	40	113	35	2	109	28	131	6	109	28	28	False	20263006
0	D14	Npm1c	Baso	0.00068513067416050004	0.051882759926745403	-0.1019737740020252	0.1033440353503462	0.98970000000000002	1	True	True		133	27	116	23	2	112	20	129	3	112	20	20	False	20263007
0	D14	Npm1c	Neu	0.1454623097045098	0.031052550286946999	0.0844147868279993	0.20650983258102029	0.0001	0.0017894736842105001	True	True		589	73	446	49	2	389	43	399	33	389	43	43	False	20263008
0	D14	Npm1c	Mono	0.1709858166697204	0.032134163210138102	0.1078079524318963	0.2341636809075445	0.0001	0.0017894736842105001	True	True		575	74	437	49	2	382	43	391	34	382	43	43	False	20263009
0	D27	Dnmt3a	Mk							False	False	insufficient observed cells or family/sample rows	0	29	0	16						0	13		False	20263010
0	D27	Dnmt3a	Ery							False	False	insufficient observed cells or family/sample rows	0	40	0	19						0	14		False	20263011
0	D27	Dnmt3a	Baso							False	False	insufficient observed cells or family/sample rows	0	21	0	12						0	11		False	20263012
0	D27	Dnmt3a	Neu							False	False	insufficient observed cells or family/sample rows	0	44	0	20						0	16		False	20263013
0	D27	Dnmt3a	Mono							False	False	insufficient observed cells or family/sample rows	0	39	0	16						0	12		False	20263014
0	D27	Npm1c	Mk							False	False	insufficient observed cells or family/sample rows	0	346	0	37						0	23		False	20263015
0	D27	Npm1c	Ery							False	False	insufficient observed cells or family/sample rows	0	337	0	37						0	23		False	20263016
0	D27	Npm1c	Baso							False	False	insufficient observed cells or family/sample rows	0	336	0	34						0	22		False	20263017
0	D27	Npm1c	Neu							False	False	insufficient observed cells or family/sample rows	0	119	0	20						0	15		False	20263018
0	D27	Npm1c	Mono							False	False	insufficient observed cells or family/sample rows	0	109	0	20						0	15		False	20263019
1	D14	Dnmt3a	Mk	0.026015942366869899	0.066553718757254104	-0.112390092578828	0.16442197731256791	0.71109999999999995	1	True	True		30	20	21	13	2	17	11	22	6	17	11	11	False	20263020
1	D14	Dnmt3a	Ery	-0.095619572447852602	0.067890346652542094	-0.23468664338987491	0.043447498494169602	0.158	1	True	True		32	23	29	12	2	25	11	29	7	25	11	11	False	20263021
1	D14	Dnmt3a	Baso	0.00084403253703730003	0.053125505461017401	-0.10905444864225509	0.1107425137163297	0.9879	1	True	True		26	19	23	14	2	20	13	24	9	20	13	13	False	20263022
1	D14	Dnmt3a	Neu	0.091246698276575902	0.031561746469492898	0.028194861412413098	0.1542985351407386	0.0028999999999999998	0.035214285714285698	True	True		184	63	90	34	2	64	25	65	24	64	25	25	False	20263023
1	D14	Dnmt3a	Mono	0.1158894369079073	0.030975854974916402	0.053884526418269803	0.17789434739754481	0.00029999999999999997	0.0046363636363636	True	True		183	61	85	32	2	58	24	59	23	58	24	24	False	20263024
1	D14	Npm1c	Mk							False	False	insufficient observed cells or family/sample rows	30	8	21	6						17	6		False	20263025
1	D14	Npm1c	Ery	-0.069163683767634099	0.077969967013318306	-0.22887792104325499	0.0905505535079867	0.39429999999999998	1	True	True		32	10	29	8	2	25	8	29	4	25	8	8	False	20263026
1	D14	Npm1c	Baso							False	False	insufficient observed cells or family/sample rows	26	7	23	5						20	5		False	20263027
1	D14	Npm1c	Neu	-0.014567221828258901	0.071049675365873394	-0.15650526523630959	0.12737082157979179	0.84130000000000005	1	True	True		184	16	90	14	2	64	10	65	9	64	10	10	False	20263028
1	D14	Npm1c	Mono	9.3177411689349121e-05	0.066685300659293206	-0.1334418338009811	0.13362818862435979	0.99880000000000002	1	True	True		183	14	85	12	2	58	9	58	9	58	9	9	False	20263029
1	D27	Dnmt3a	Mk							False	False	insufficient observed cells or family/sample rows	1	0	1	0						1	0		False	20263030
1	D27	Dnmt3a	Ery							False	False	insufficient observed cells or family/sample rows	3	0	2	0						1	0		False	20263031
1	D27	Dnmt3a	Baso							False	False	insufficient observed cells or family/sample rows	0	0	0	0						0	0		False	20263032
1	D27	Dnmt3a	Neu							False	False	insufficient observed cells or family/sample rows	1	0	1	0						1	0		False	20263033
1	D27	Dnmt3a	Mono							False	False	insufficient observed cells or family/sample rows	3	3	2	1						2	1		False	20263034
1	D27	Npm1c	Mk							False	False	insufficient observed cells or family/sample rows	1	704	1	9						1	4		False	20263035
1	D27	Npm1c	Ery							False	False	insufficient observed cells or family/sample rows	3	664	2	9						1	4		False	20263036
1	D27	Npm1c	Baso							False	False	insufficient observed cells or family/sample rows	0	649	0	9						0	4		False	20263037
1	D27	Npm1c	Neu							False	False	insufficient observed cells or family/sample rows	1	159	1	9						1	4		False	20263038
1	D27	Npm1c	Mono							False	False	insufficient observed cells or family/sample rows	3	152	2	7						2	4		False	20263039
2	D14	Dnmt3a	Mk							False	False	insufficient observed cells or family/sample rows	24	9	20	5						19	4		False	20263040
2	D14	Dnmt3a	Ery							False	False	insufficient observed cells or family/sample rows	17	4	15	4						14	4		False	20263041
2	D14	Dnmt3a	Baso							False	False	insufficient observed cells or family/sample rows	7	6	7	5						7	4		False	20263042
2	D14	Dnmt3a	Neu	-0.099484874044520805	0.035910323111406697	-0.17492966334145241	-0.024040084747589199	0.00050000000000000001	0.0070833333333333	True	True		24	10	19	7	2	18	7	19	6	18	7	7	False	20263043
2	D14	Dnmt3a	Mono	-0.1125633717689901	0.030774317166059901	-0.17721781297653361	-0.047908930561446503	0.0001	0.0017894736842105001	True	True		24	10	20	7	2	18	7	19	6	18	7	7	False	20263044
2	D14	Npm1c	Mk							False	False	insufficient observed cells or family/sample rows	24	4	20	3						19	2		False	20263045
2	D14	Npm1c	Ery							False	False	insufficient observed cells or family/sample rows	17	2	15	2						14	2		False	20263046
2	D14	Npm1c	Baso							False	False	insufficient observed cells or family/sample rows	7	0	7	0						7	0		False	20263047
2	D14	Npm1c	Neu							False	False	insufficient observed cells or family/sample rows	24	2	19	2						18	2		False	20263048
2	D14	Npm1c	Mono							False	False	insufficient observed cells or family/sample rows	24	2	20	2						18	2		False	20263049
2	D27	Dnmt3a	Mk							False	False	insufficient observed cells or family/sample rows	0	0	0	0						0	0		False	20263050
2	D27	Dnmt3a	Ery							False	False	insufficient observed cells or family/sample rows	0	0	0	0						0	0		False	20263051
2	D27	Dnmt3a	Baso							False	False	insufficient observed cells or family/sample rows	0	0	0	0						0	0		False	20263052
2	D27	Dnmt3a	Neu							False	False	insufficient observed cells or family/sample rows	0	0	0	0						0	0		False	20263053
2	D27	Dnmt3a	Mono							False	False	insufficient observed cells or family/sample rows	0	0	0	0						0	0		False	20263054
2	D27	Npm1c	Mk							False	False	insufficient observed cells or family/sample rows	0	0	0	0						0	0		False	20263055
2	D27	Npm1c	Ery							False	False	insufficient observed cells or family/sample rows	0	0	0	0						0	0		False	20263056
2	D27	Npm1c	Baso							False	False	insufficient observed cells or family/sample rows	0	0	0	0						0	0		False	20263057
2	D27	Npm1c	Neu							False	False	insufficient observed cells or family/sample rows	0	0	0	0						0	0		False	20263058
2	D27	Npm1c	Mono							False	False	insufficient observed cells or family/sample rows	0	0	0	0						0	0		False	20263059
3	D14	Dnmt3a	Mk	-0.080442177495256506	0.087964737132116694	-0.258090568087672	0.097206213097158906	0.3735	1	True	True		95	29	48	18	2	38	14	42	10	38	14	14	False	20261100
3	D14	Dnmt3a	Ery	0.030029316704920001	0.077203934368708899	-0.12600565508249811	0.18606428849233819	0.71340000000000003	1	True	True		66	29	39	18	2	33	14	41	6	33	14	14	False	20261101
3	D14	Dnmt3a	Baso	0.0446524696292473	0.071440395270521095	-0.10009952082370289	0.18940446008219769	0.55400000000000005	1	True	True		55	22	35	17	2	30	14	38	6	30	14	14	False	20261102
3	D14	Dnmt3a	Neu	0.0640767338644877	0.0344213650875577	-0.0042676934179067998	0.13242116114688229	0.060600000000000001	0.55686486486486486	True	True		202	65	123	34	2	94	32	95	31	94	32	32	False	20261103
3	D14	Dnmt3a	Mono	0.046867984189921899	0.034694735080335097	-0.022019225621435001	0.1157551940012789	0.1802	1	True	True		199	64	123	33	2	94	31	95	30	94	31	31	False	20261104
3	D14	Npm1c	Mk	-0.36010193586272349	0.0734315272148751	-0.50819072397434795	-0.212013147751099	0.0001	0.0017894736842105001	True	True		95	24	48	15	2	38	11	44	5	38	11	11	False	20261105
3	D14	Npm1c	Ery	-0.30915198512553071	0.061425952019485898	-0.43339770052995857	-0.1849062697211028	0.0001	0.0017894736842105001	True	True		66	22	39	14	2	33	11	40	4	33	11	11	False	20261106
3	D14	Npm1c	Baso	-0.2624491547981781	0.063369258758940006	-0.39096796833376218	-0.13393034126259401	0.0001	0.0017894736842105001	True	True		55	22	35	14	2	30	11	37	4	30	11	11	False	20261107
3	D14	Npm1c	Neu	-0.026508060661612601	0.032483717316543703	-0.091014285445501997	0.037998164122276697	0.42359999999999998	1	True	True		202	27	123	19	2	94	17	94	17	94	17	17	False	20261108
3	D14	Npm1c	Mono	-0.0273215320033545	0.032635841942756198	-0.092129846145983296	0.0374867821392742	0.41489999999999999	1	True	True		199	27	123	19	2	94	17	94	17	94	17	17	False	20261109
3	D27	Dnmt3a	Mk	0.0084589096089506006	0.026524829407880101	-0.044767054577178299	0.061684873795079601	0.75060000000000004	1	True	True		128	66	73	27	4	47	15	53	9	47	15	15	False	20261110
3	D27	Dnmt3a	Ery	0.0122060297328487	0.0205922049152381	-0.028885075405145899	0.053297134870843497	0.55269999999999997	1	True	True		202	93	103	34	4	67	19	69	17	67	19	19	False	20261111
3	D27	Dnmt3a	Baso	-0.0117282394212365	0.024109467108169101	-0.060153529269243097	0.0366970504267701	0.64590000000000003	1	True	True		97	49	65	23	3	45	14	51	8	47	14	14	False	20261112
3	D27	Dnmt3a	Neu	-0.076463900189317105	0.021167491463280601	-0.1186706794064545	-0.0342571209721797	0.00029999999999999997	0.0046363636363636	True	True		276	260	93	40	3	69	20	72	17	69	23	20	False	20261113
3	D27	Dnmt3a	Mono	-0.084671939460459797	0.027585357051506401	-0.1399106641383111	-0.029433214782608502	0.00080000000000000004	0.010880000000000001	True	True		214	224	74	34	4	55	18	58	15	55	18	18	False	20261114
3	D27	Npm1c	Mk	-0.5133788452238045	0.071395949374552903	-0.65634676777963619	-0.37041092266797271	0.0001	0.0017894736842105001	True	True		128	356	73	31	4	47	17	58	6	47	17	17	False	20261115
3	D27	Npm1c	Ery	-0.54905693941421518	0.069433298060303697	-0.68740580581323218	-0.41070807301519818	0.0001	0.0017894736842105001	True	True		202	363	103	32	4	67	17	75	9	67	17	17	False	20261116
3	D27	Npm1c	Baso	-0.48097278988127989	0.066854300969560299	-0.61495180297976981	-0.34699377678278998	0.0001	0.0017894736842105001	True	True		97	308	65	31	4	47	17	56	8	47	17	17	False	20261117
3	D27	Npm1c	Neu	-0.65413867191701858	0.064270432689989804	-0.78232200806352648	-0.52595533577051068	0.0001	0.0017894736842105001	True	True		276	83	93	15	3	69	12	71	10	69	12	12	False	20261118
3	D27	Npm1c	Mono	-0.69207639366543927	0.052869907986145999	-0.7979070128664576	-0.58624577446442094	0.0001	0.0017894736842105001	True	True		214	77	74	14	3	55	12	59	8	55	12	12	False	20261119
4	D14	Dnmt3a	Mk							False	False	insufficient observed cells or family/sample rows	5	2	3	2						3	2		False	20263080
4	D14	Dnmt3a	Ery							False	False	insufficient observed cells or family/sample rows	6	2	4	2						4	2		False	20263081
4	D14	Dnmt3a	Baso							False	False	insufficient observed cells or family/sample rows	5	2	3	2						3	2		False	20263082
4	D14	Dnmt3a	Neu	0.019544191806173901	0.048856544056993301	-0.0835341059243703	0.1226224895367183	0.70199999999999996	1	True	True		63	37	27	14	2	18	13	18	13	18	13	13	False	20263083
4	D14	Dnmt3a	Mono	0.018149492049242801	0.049008570585124103	-0.085249553618595694	0.12154853771708141	0.72640000000000005	1	True	True		64	37	27	14	2	18	13	18	13	18	13	13	False	20263084
4	D14	Npm1c	Mk							False	False	insufficient observed cells or family/sample rows	5	2	3	2						3	2		False	20263085
4	D14	Npm1c	Ery							False	False	insufficient observed cells or family/sample rows	6	1	4	1						4	1		False	20263086
4	D14	Npm1c	Baso							False	False	insufficient observed cells or family/sample rows	5	2	3	2						3	2		False	20263087
4	D14	Npm1c	Neu							False	False	insufficient observed cells or family/sample rows	63	5	27	5						18	4		False	20263088
4	D14	Npm1c	Mono							False	False	insufficient observed cells or family/sample rows	64	5	27	5						18	4		False	20263089
4	D27	Dnmt3a	Mk							False	False	insufficient observed cells or family/sample rows	0	0	0	0						0	0		False	20263090
4	D27	Dnmt3a	Ery							False	False	insufficient observed cells or family/sample rows	0	0	0	0						0	0		False	20263091
4	D27	Dnmt3a	Baso							False	False	insufficient observed cells or family/sample rows	0	0	0	0						0	0		False	20263092
4	D27	Dnmt3a	Neu							False	False	insufficient observed cells or family/sample rows	0	1	0	1						0	1		False	20263093
4	D27	Dnmt3a	Mono							False	False	insufficient observed cells or family/sample rows	0	0	0	0						0	0		False	20263094
4	D27	Npm1c	Mk							False	False	insufficient observed cells or family/sample rows	0	3	0	1						0	1		False	20263095
4	D27	Npm1c	Ery							False	False	insufficient observed cells or family/sample rows	0	3	0	1						0	1		False	20263096
4	D27	Npm1c	Baso							False	False	insufficient observed cells or family/sample rows	0	3	0	1						0	1		False	20263097
4	D27	Npm1c	Neu							False	False	insufficient observed cells or family/sample rows	0	1	0	1						0	1		False	20263098
4	D27	Npm1c	Mono							False	False	insufficient observed cells or family/sample rows	0	1	0	1						0	1		False	20263099
5	D14	Dnmt3a	Mk							False	False	insufficient observed cells or family/sample rows	4	1	4	1						4	1		False	20263100
5	D14	Dnmt3a	Ery							False	False	insufficient observed cells or family/sample rows	4	2	4	2						4	2		False	20263101
5	D14	Dnmt3a	Baso							False	False	insufficient observed cells or family/sample rows	3	1	3	1						3	1		False	20263102
5	D14	Dnmt3a	Neu	0.0098212980780578996	0.0577161302916838	-0.1131977216036204	0.1328403177597362	0.88490000000000002	1	True	True		49	14	24	6	2	15	5	16	4	15	5	5	False	20263103
5	D14	Dnmt3a	Mono	0.033505258723062398	0.057720975507149698	-0.088857743130764499	0.15586826057688941	0.58530000000000004	1	True	True		50	15	25	7	2	16	5	17	4	16	5	5	False	20263104
5	D14	Npm1c	Mk							False	False	insufficient observed cells or family/sample rows	4	0	4	0						4	0		False	20263105
5	D14	Npm1c	Ery							False	False	insufficient observed cells or family/sample rows	4	0	4	0						4	0		False	20263106
5	D14	Npm1c	Baso							False	False	insufficient observed cells or family/sample rows	3	0	3	0						3	0		False	20263107
5	D14	Npm1c	Neu							False	False	insufficient observed cells or family/sample rows	49	3	24	1						15	1		False	20263108
5	D14	Npm1c	Mono							False	False	insufficient observed cells or family/sample rows	50	4	25	2						16	2		False	20263109
5	D27	Dnmt3a	Mk							False	False	insufficient observed cells or family/sample rows	0	0	0	0						0	0		False	20263110
5	D27	Dnmt3a	Ery							False	False	insufficient observed cells or family/sample rows	0	0	0	0						0	0		False	20263111
5	D27	Dnmt3a	Baso							False	False	insufficient observed cells or family/sample rows	0	0	0	0						0	0		False	20263112
5	D27	Dnmt3a	Neu							False	False	insufficient observed cells or family/sample rows	0	0	0	0						0	0		False	20263113
5	D27	Dnmt3a	Mono							False	False	insufficient observed cells or family/sample rows	0	0	0	0						0	0		False	20263114
5	D27	Npm1c	Mk							False	False	insufficient observed cells or family/sample rows	0	0	0	0						0	0		False	20263115
5	D27	Npm1c	Ery							False	False	insufficient observed cells or family/sample rows	0	0	0	0						0	0		False	20263116
5	D27	Npm1c	Baso							False	False	insufficient observed cells or family/sample rows	0	0	0	0						0	0		False	20263117
5	D27	Npm1c	Neu							False	False	insufficient observed cells or family/sample rows	0	0	0	0						0	0		False	20263118
5	D27	Npm1c	Mono							False	False	insufficient observed cells or family/sample rows	0	0	0	0						0	0		False	20263119
6	D14	Dnmt3a	Mk	-0.085288939356420596	0.063770517546689304	-0.21518523287697969	0.044607354164138399	0.2026	1	True	True		63	11	37	6	2	32	5	33	4	32	5	5	False	20263120
6	D14	Dnmt3a	Ery							False	False	insufficient observed cells or family/sample rows	35	7	24	4						20	4		False	20263121
6	D14	Dnmt3a	Baso							False	False	insufficient observed cells or family/sample rows	22	6	17	4						15	4		False	20263122
6	D14	Dnmt3a	Neu	0.392200292830855						True	False	fewer than five families in an arm or ten in union	18	14	12	7	1	6	6	9	3	11	7	6	True	20263123
6	D14	Dnmt3a	Mono	0.29585295699652009						True	False	fewer than five families in an arm or ten in union	19	12	13	6	1	7	5	9	3	12	6	5	True	20263124
6	D14	Npm1c	Mk							False	False	insufficient observed cells or family/sample rows	63	8	37	7						32	6		False	20263125
6	D14	Npm1c	Ery							False	False	insufficient observed cells or family/sample rows	35	5	24	3						20	3		False	20263126
6	D14	Npm1c	Baso							False	False	insufficient observed cells or family/sample rows	22	2	17	1						15	1		False	20263127
6	D14	Npm1c	Neu	0.041270019875218701	0.095221378683774699	-0.16295952553092141	0.24549956528135891	0.70699999999999996	1	True	True		18	11	12	6	2	11	5	15	1	11	5	5	False	20263128
6	D14	Npm1c	Mono	0.0068562664940938003						True	False	fewer than five families in an arm or ten in union	19	10	13	5	2	12	4	15	1	12	4	4	True	20263129
6	D27	Dnmt3a	Mk							False	False	insufficient observed cells or family/sample rows	0	3	0	2						0	2		False	20263130
6	D27	Dnmt3a	Ery							False	False	insufficient observed cells or family/sample rows	0	1	0	1						0	1		False	20263131
6	D27	Dnmt3a	Baso							False	False	insufficient observed cells or family/sample rows	0	0	0	0						0	0		False	20263132
6	D27	Dnmt3a	Neu							False	False	insufficient observed cells or family/sample rows	0	1	0	1						0	1		False	20263133
6	D27	Dnmt3a	Mono							False	False	insufficient observed cells or family/sample rows	0	1	0	1						0	1		False	20263134
6	D27	Npm1c	Mk							False	False	insufficient observed cells or family/sample rows	0	18	0	3						0	2		False	20263135
6	D27	Npm1c	Ery							False	False	insufficient observed cells or family/sample rows	0	17	0	3						0	2		False	20263136
6	D27	Npm1c	Baso							False	False	insufficient observed cells or family/sample rows	0	17	0	3						0	2		False	20263137
6	D27	Npm1c	Neu							False	False	insufficient observed cells or family/sample rows	0	6	0	2						0	2		False	20263138
6	D27	Npm1c	Mono							False	False	insufficient observed cells or family/sample rows	0	6	0	2						0	2		False	20263139
7	D14	Dnmt3a	Mk							False	False	insufficient observed cells or family/sample rows	1	14	1	11						1	11		False	20263140
7	D14	Dnmt3a	Ery							False	False	insufficient observed cells or family/sample rows	1	13	1	11						1	10		False	20263141
7	D14	Dnmt3a	Baso							False	False	insufficient observed cells or family/sample rows	1	9	1	8						1	8		False	20263142
7	D14	Dnmt3a	Neu	-0.059398921252939101	0.0270884203514976	-0.112775827701453	-0.0060220148044251003	0.02	0.19428571428571431	True	True		274	68	246	45	2	227	41	228	40	227	41	41	False	20263143
7	D14	Dnmt3a	Mono	-0.050185034716619899	0.026736463491734599	-0.10286353205078599	0.0024934626175460999	0.053900000000000003	0.50905555555555559	True	True		276	66	248	48	2	229	43	232	40	229	43	43	False	20263144
7	D14	Npm1c	Mk							False	False	insufficient observed cells or family/sample rows	1	10	1	7						1	6		False	20263145
7	D14	Npm1c	Ery							False	False	insufficient observed cells or family/sample rows	1	7	1	7						1	6		False	20263146
7	D14	Npm1c	Baso							False	False	insufficient observed cells or family/sample rows	1	6	1	5						1	5		False	20263147
7	D14	Npm1c	Neu	-0.083937007897920204	0.029631342047214002	-0.142326048694456	-0.025547967101384499	0.0033999999999999998	0.039862068965517201	True	True		274	35	246	29	2	227	24	227	24	227	24	24	False	20263148
7	D14	Npm1c	Mono	-0.076606251119337707	0.029540599713166998	-0.13481373397875759	-0.018398768259917798	0.0082000000000000007	0.089935483870967697	True	True		276	37	248	30	2	229	26	229	26	229	26	26	False	20263149
7	D27	Dnmt3a	Mk							False	False	insufficient observed cells or family/sample rows	0	2	0	1						0	1		False	20263150
7	D27	Dnmt3a	Ery							False	False	insufficient observed cells or family/sample rows	0	2	0	1						0	1		False	20263151
7	D27	Dnmt3a	Baso							False	False	insufficient observed cells or family/sample rows	1	1	1	1						1	1		False	20263152
7	D27	Dnmt3a	Neu							False	False	insufficient observed cells or family/sample rows	5	0	3	0						3	0		False	20263153
7	D27	Dnmt3a	Mono							False	False	insufficient observed cells or family/sample rows	2	0	1	0						1	0		False	20263154
7	D27	Npm1c	Mk							False	False	insufficient observed cells or family/sample rows	0	336	0	5						0	2		False	20263155
7	D27	Npm1c	Ery							False	False	insufficient observed cells or family/sample rows	0	323	0	5						0	2		False	20263156
7	D27	Npm1c	Baso							False	False	insufficient observed cells or family/sample rows	1	311	1	5						1	2		False	20263157
7	D27	Npm1c	Neu							False	False	insufficient observed cells or family/sample rows	5	27	3	4						3	3		False	20263158
7	D27	Npm1c	Mono							False	False	insufficient observed cells or family/sample rows	2	25	1	4						1	3		False	20263159
9	D14	Dnmt3a	Mk	-0.062075515491236202	0.045944890098894499	-0.15791487682617761	0.033763845843705002	0.19589999999999999	1	True	True		46	14	28	8	2	21	6	21	6	21	6	6	False	20263160
9	D14	Dnmt3a	Ery	0.0584880884598371	0.076717164159823104	-0.1150581939538725	0.2320343708735467	0.46600000000000003	1	True	True		23	11	18	6	1	8	5	10	3	16	5	5	False	20263161
9	D14	Dnmt3a	Baso							False	False	insufficient observed cells or family/sample rows	17	8	13	6						11	5		False	20263162
9	D14	Dnmt3a	Neu	0.22586020128952969	0.0443349331473318	0.12926268014568421	0.32245772243337528	0.0001	0.0017894736842105001	True	True		22	11	13	5	2	12	5	13	4	12	5	5	False	20263163
9	D14	Dnmt3a	Mono	0.22976779285822729	0.045039240002763103	0.13163571890174541	0.32789986681470917	0.0001	0.0017894736842105001	True	True		20	11	13	5	2	12	5	13	4	12	5	5	False	20263164
9	D14	Npm1c	Mk							False	False	insufficient observed cells or family/sample rows	46	3	28	3						21	2		False	20263165
9	D14	Npm1c	Ery							False	False	insufficient observed cells or family/sample rows	23	5	18	4						16	4		False	20263166
9	D14	Npm1c	Baso							False	False	insufficient observed cells or family/sample rows	17	2	13	2						11	2		False	20263167
9	D14	Npm1c	Neu							False	False	insufficient observed cells or family/sample rows	22	1	13	1						12	1		False	20263168
9	D14	Npm1c	Mono							False	False	insufficient observed cells or family/sample rows	20	0	13	0						12	0		False	20263169
9	D27	Dnmt3a	Mk							False	False	insufficient observed cells or family/sample rows	0	2	0	2						0	2		False	20263170
9	D27	Dnmt3a	Ery							False	False	insufficient observed cells or family/sample rows	0	0	0	0						0	0		False	20263171
9	D27	Dnmt3a	Baso							False	False	insufficient observed cells or family/sample rows	0	0	0	0						0	0		False	20263172
9	D27	Dnmt3a	Neu							False	False	insufficient observed cells or family/sample rows	0	2	0	2						0	2		False	20263173
9	D27	Dnmt3a	Mono							False	False	insufficient observed cells or family/sample rows	0	2	0	2						0	2		False	20263174
9	D27	Npm1c	Mk							False	False	insufficient observed cells or family/sample rows	0	2	0	1						0	1		False	20263175
9	D27	Npm1c	Ery							False	False	insufficient observed cells or family/sample rows	0	2	0	1						0	1		False	20263176
9	D27	Npm1c	Baso							False	False	insufficient observed cells or family/sample rows	0	2	0	1						0	1		False	20263177
9	D27	Npm1c	Neu							False	False	insufficient observed cells or family/sample rows	0	1	0	1						0	1		False	20263178
9	D27	Npm1c	Mono							False	False	insufficient observed cells or family/sample rows	0	1	0	1						0	1		False	20263179
10	D14	Dnmt3a	Mk							False	False	insufficient observed cells or family/sample rows	0	1	0	1						0	1		False	20263180
10	D14	Dnmt3a	Ery							False	False	insufficient observed cells or family/sample rows	16	4	16	3						16	3		False	20263181
10	D14	Dnmt3a	Baso							False	False	insufficient observed cells or family/sample rows	12	4	12	4						12	3		False	20263182
10	D14	Dnmt3a	Neu							False	False	insufficient observed cells or family/sample rows	0	9	0	7						0	6		False	20263183
10	D14	Dnmt3a	Mono							False	False	insufficient observed cells or family/sample rows	0	6	0	5						0	5		False	20263184
10	D14	Npm1c	Mk							False	False	insufficient observed cells or family/sample rows	0	2	0	2						0	2		False	20263185
10	D14	Npm1c	Ery							False	False	insufficient observed cells or family/sample rows	16	1	16	1						16	1		False	20263186
10	D14	Npm1c	Baso							False	False	insufficient observed cells or family/sample rows	12	2	12	2						12	2		False	20263187
10	D14	Npm1c	Neu							False	False	insufficient observed cells or family/sample rows	0	3	0	3						0	2		False	20263188
10	D14	Npm1c	Mono							False	False	insufficient observed cells or family/sample rows	0	1	0	1						0	1		False	20263189
10	D27	Dnmt3a	Mk							False	False	insufficient observed cells or family/sample rows	0	0	0	0						0	0		False	20263190
10	D27	Dnmt3a	Ery							False	False	insufficient observed cells or family/sample rows	0	0	0	0						0	0		False	20263191
10	D27	Dnmt3a	Baso							False	False	insufficient observed cells or family/sample rows	0	0	0	0						0	0		False	20263192
10	D27	Dnmt3a	Neu							False	False	insufficient observed cells or family/sample rows	0	0	0	0						0	0		False	20263193
10	D27	Dnmt3a	Mono							False	False	insufficient observed cells or family/sample rows	0	0	0	0						0	0		False	20263194
10	D27	Npm1c	Mk							False	False	insufficient observed cells or family/sample rows	0	0	0	0						0	0		False	20263195
10	D27	Npm1c	Ery							False	False	insufficient observed cells or family/sample rows	0	0	0	0						0	0		False	20263196
10	D27	Npm1c	Baso							False	False	insufficient observed cells or family/sample rows	0	0	0	0						0	0		False	20263197
10	D27	Npm1c	Neu							False	False	insufficient observed cells or family/sample rows	0	0	0	0						0	0		False	20263198
10	D27	Npm1c	Mono							False	False	insufficient observed cells or family/sample rows	0	0	0	0						0	0		False	20263199
11	D14	Dnmt3a	Mk							False	False	insufficient observed cells or family/sample rows	3	1	3	1						3	1		False	20263200
11	D14	Dnmt3a	Ery							False	False	insufficient observed cells or family/sample rows	5	1	5	1						5	1		False	20263201
11	D14	Dnmt3a	Baso							False	False	insufficient observed cells or family/sample rows	4	1	4	1						4	1		False	20263202
11	D14	Dnmt3a	Neu	0.062134847553139097	0.056466964327683299	-0.051989144414843799	0.17625883952112209	0.28389999999999999	1	True	True		80	24	56	15	2	41	12	41	12	41	12	12	False	20263203
11	D14	Dnmt3a	Mono	0.045968129992492203	0.057238873203025203	-0.069808419108402395	0.16174467909338691	0.44269999999999998	1	True	True		79	23	54	14	2	40	11	40	11	40	11	11	False	20263204
11	D14	Npm1c	Mk							False	False	insufficient observed cells or family/sample rows	3	3	3	3						3	3		False	20263205
11	D14	Npm1c	Ery							False	False	insufficient observed cells or family/sample rows	5	3	5	2						5	2		False	20263206
11	D14	Npm1c	Baso							False	False	insufficient observed cells or family/sample rows	4	3	4	2						4	2		False	20263207
11	D14	Npm1c	Neu							False	False	insufficient observed cells or family/sample rows	80	3	56	2						41	2		False	20263208
11	D14	Npm1c	Mono							False	False	insufficient observed cells or family/sample rows	79	4	54	3						40	3		False	20263209
11	D27	Dnmt3a	Mk							False	False	insufficient observed cells or family/sample rows	0	0	0	0						0	0		False	20263210
11	D27	Dnmt3a	Ery							False	False	insufficient observed cells or family/sample rows	0	0	0	0						0	0		False	20263211
11	D27	Dnmt3a	Baso							False	False	insufficient observed cells or family/sample rows	0	0	0	0						0	0		False	20263212
11	D27	Dnmt3a	Neu							False	False	insufficient observed cells or family/sample rows	0	0	0	0						0	0		False	20263213
11	D27	Dnmt3a	Mono							False	False	insufficient observed cells or family/sample rows	0	0	0	0						0	0		False	20263214
11	D27	Npm1c	Mk							False	False	insufficient observed cells or family/sample rows	0	0	0	0						0	0		False	20263215
11	D27	Npm1c	Ery							False	False	insufficient observed cells or family/sample rows	0	0	0	0						0	0		False	20263216
11	D27	Npm1c	Baso							False	False	insufficient observed cells or family/sample rows	0	0	0	0						0	0		False	20263217
11	D27	Npm1c	Neu							False	False	insufficient observed cells or family/sample rows	0	0	0	0						0	0		False	20263218
11	D27	Npm1c	Mono							False	False	insufficient observed cells or family/sample rows	0	0	0	0						0	0		False	20263219
12	D14	Dnmt3a	Mk	-0.1211922843823056	0.041495287640408801	-0.20343459546286011	-0.038949973301751102	0.00050000000000000001	0.0070833333333333	True	True		145	29	118	19	2	108	14	110	12	108	14	14	False	20263220
12	D14	Dnmt3a	Ery	-0.1073042532242835	0.046143038661297001	-0.20024110376526191	-0.0143674026833051	0.0178	0.17799999999999999	True	True		64	21	42	16	2	37	14	46	5	37	14	14	False	20263221
12	D14	Dnmt3a	Baso	-0.072617494279329897	0.045663378692972198	-0.16647991345063221	0.0212449248919723	0.11459999999999999	0.9990769230769232	True	True		24	21	17	16	2	15	15	27	3	15	15	15	False	20263222
12	D14	Dnmt3a	Neu							False	False	insufficient observed cells or family/sample rows	0	22	0	14						0	13		False	20263223
12	D14	Dnmt3a	Mono							False	False	insufficient observed cells or family/sample rows	0	19	0	12						0	11		False	20263224
12	D14	Npm1c	Mk	-0.027079925231817199	0.034558118561585999	-0.095566004812982705	0.041406154349348197	0.46139999999999998	1	True	True		145	48	118	13	2	108	11	111	8	108	11	11	False	20263225
12	D14	Npm1c	Ery	-0.074911557004636101	0.060116217939774598	-0.1966104777583759	0.0467873637491035	0.24540000000000001	1	True	True		64	40	42	8	2	37	7	39	5	37	7	7	False	20263226
12	D14	Npm1c	Baso	-0.085509844226997006	0.063322292174933098	-0.21910820268178349	0.048088514227789397	0.223	1	True	True		24	16	17	6	2	15	5	18	2	15	5	5	False	20263227
12	D14	Npm1c	Neu							False	False	insufficient observed cells or family/sample rows	0	10	0	7						0	7		False	20263228
12	D14	Npm1c	Mono							False	False	insufficient observed cells or family/sample rows	0	10	0	7						0	7		False	20263229
12	D27	Dnmt3a	Mk							False	False	insufficient observed cells or family/sample rows	2	5	1	3						1	2		False	20263230
12	D27	Dnmt3a	Ery							False	False	insufficient observed cells or family/sample rows	2	3	2	2						2	2		False	20263231
12	D27	Dnmt3a	Baso							False	False	insufficient observed cells or family/sample rows	1	3	1	3						1	2		False	20263232
12	D27	Dnmt3a	Neu							False	False	insufficient observed cells or family/sample rows	11	12	2	4						1	3		False	20263233
12	D27	Dnmt3a	Mono							False	False	insufficient observed cells or family/sample rows	9	10	2	2						1	1		False	20263234
12	D27	Npm1c	Mk							False	False	insufficient observed cells or family/sample rows	2	5	1	1						1	1		False	20263235
12	D27	Npm1c	Ery							False	False	insufficient observed cells or family/sample rows	2	9	2	2						2	1		False	20263236
12	D27	Npm1c	Baso							False	False	insufficient observed cells or family/sample rows	1	5	1	1						1	1		False	20263237
12	D27	Npm1c	Neu							False	False	insufficient observed cells or family/sample rows	11	1	2	1						1	1		False	20263238
12	D27	Npm1c	Mono							False	False	insufficient observed cells or family/sample rows	9	1	2	1						1	1		False	20263239
13	D14	Dnmt3a	Mk							False	False	insufficient observed cells or family/sample rows	0	1	0	1						0	1		False	20263240
13	D14	Dnmt3a	Ery							False	False	insufficient observed cells or family/sample rows	0	1	0	1						0	1		False	20263241
13	D14	Dnmt3a	Baso							False	False	insufficient observed cells or family/sample rows	0	1	0	1						0	1		False	20263242
13	D14	Dnmt3a	Neu							False	False	insufficient observed cells or family/sample rows	5	33	5	14						5	11		False	20263243
13	D14	Dnmt3a	Mono	-0.13144822962586999	0.0465852529626649	-0.2253346378940852	-0.037561821357654797	0.00029999999999999997	0.0046363636363636	True	True		50	35	45	16	2	45	13	45	13	45	13	13	False	20263244
13	D14	Npm1c	Mk							False	False	insufficient observed cells or family/sample rows	0	4	0	4						0	3		False	20263245
13	D14	Npm1c	Ery							False	False	insufficient observed cells or family/sample rows	0	3	0	3						0	2		False	20263246
13	D14	Npm1c	Baso							False	False	insufficient observed cells or family/sample rows	0	2	0	2						0	1		False	20263247
13	D14	Npm1c	Neu							False	False	insufficient observed cells or family/sample rows	5	2	5	2						5	2		False	20263248
13	D14	Npm1c	Mono							False	False	insufficient observed cells or family/sample rows	50	6	45	4						45	3		False	20263249
13	D27	Dnmt3a	Mk							False	False	insufficient observed cells or family/sample rows	0	0	0	0						0	0		False	20263250
13	D27	Dnmt3a	Ery							False	False	insufficient observed cells or family/sample rows	0	0	0	0						0	0		False	20263251
13	D27	Dnmt3a	Baso							False	False	insufficient observed cells or family/sample rows	0	0	0	0						0	0		False	20263252
13	D27	Dnmt3a	Neu							False	False	insufficient observed cells or family/sample rows	0	0	0	0						0	0		False	20263253
13	D27	Dnmt3a	Mono							False	False	insufficient observed cells or family/sample rows	0	0	0	0						0	0		False	20263254
13	D27	Npm1c	Mk							False	False	insufficient observed cells or family/sample rows	0	0	0	0						0	0		False	20263255
13	D27	Npm1c	Ery							False	False	insufficient observed cells or family/sample rows	0	0	0	0						0	0		False	20263256
13	D27	Npm1c	Baso							False	False	insufficient observed cells or family/sample rows	0	0	0	0						0	0		False	20263257
13	D27	Npm1c	Neu							False	False	insufficient observed cells or family/sample rows	0	0	0	0						0	0		False	20263258
13	D27	Npm1c	Mono							False	False	insufficient observed cells or family/sample rows	0	0	0	0						0	0		False	20263259
15	D14	Dnmt3a	Mk	-0.0466050637023682	0.031894508631803299	-0.1111721208374308	0.0179619934326944	0.16500000000000001	1	True	True		75	28	49	18	2	36	16	39	13	36	16	16	False	20263260
15	D14	Dnmt3a	Ery	-0.1049663354247154	0.044787755139470802	-0.19598600489157139	-0.0139466659578594	0.012500000000000001	0.1328125	True	True		52	18	39	14	2	31	13	35	9	31	13	13	False	20263261
15	D14	Dnmt3a	Baso	-0.15706663391924511	0.040090391436797802	-0.23999992726965561	-0.074133340568834694	0.0001	0.0017894736842105001	True	True		28	12	21	9	2	20	8	24	4	20	8	8	False	20263262
15	D14	Dnmt3a	Neu	0.067178239978612594	0.064981622829438104	-0.067246488624884804	0.2016029685821101	0.313	1	True	True		20	16	17	12	2	16	11	24	3	16	11	11	False	20263263
15	D14	Dnmt3a	Mono	0.056805390734432498	0.059598284026396997	-0.065939572895873197	0.17955035436473821	0.35880000000000001	1	True	True		23	15	21	11	2	20	10	26	4	20	10	10	False	20263264
15	D14	Npm1c	Mk	-0.0097525442363831007	0.019020456158146098	-0.048291649147394401	0.028786560674628099	0.62280000000000002	1	True	True		75	12	49	10	2	36	9	38	7	36	9	9	False	20263265
15	D14	Npm1c	Ery							False	False	insufficient observed cells or family/sample rows	52	7	39	6						31	6		False	20263266
15	D14	Npm1c	Baso							False	False	insufficient observed cells or family/sample rows	28	7	21	6						20	5		False	20263267
15	D14	Npm1c	Neu							False	False	insufficient observed cells or family/sample rows	20	5	17	4						16	4		False	20263268
15	D14	Npm1c	Mono							False	False	insufficient observed cells or family/sample rows	23	6	21	5						20	5		False	20263269
15	D27	Dnmt3a	Mk							False	False	insufficient observed cells or family/sample rows	0	0	0	0						0	0		False	20263270
15	D27	Dnmt3a	Ery							False	False	insufficient observed cells or family/sample rows	0	0	0	0						0	0		False	20263271
15	D27	Dnmt3a	Baso							False	False	insufficient observed cells or family/sample rows	0	0	0	0						0	0		False	20263272
15	D27	Dnmt3a	Neu							False	False	insufficient observed cells or family/sample rows	0	0	0	0						0	0		False	20263273
15	D27	Dnmt3a	Mono							False	False	insufficient observed cells or family/sample rows	0	0	0	0						0	0		False	20263274
15	D27	Npm1c	Mk							False	False	insufficient observed cells or family/sample rows	0	0	0	0						0	0		False	20263275
15	D27	Npm1c	Ery							False	False	insufficient observed cells or family/sample rows	0	0	0	0						0	0		False	20263276
15	D27	Npm1c	Baso							False	False	insufficient observed cells or family/sample rows	0	0	0	0						0	0		False	20263277
15	D27	Npm1c	Neu							False	False	insufficient observed cells or family/sample rows	0	0	0	0						0	0		False	20263278
15	D27	Npm1c	Mono							False	False	insufficient observed cells or family/sample rows	0	0	0	0						0	0		False	20263279
16	D14	Dnmt3a	Mk	-0.097859116673764804	0.054050920512879602	-0.2067915892442598	0.011073355896729999	0.071099999999999997	0.63615789473684203	True	True		88	36	54	18	2	45	13	45	13	45	13	13	False	20263280
16	D14	Dnmt3a	Ery	-0.0119042236265481	0.046890161789359501	-0.10766670952046579	0.083858262267369602	0.7984	1	True	True		57	29	34	17	2	26	13	31	8	26	13	13	False	20263281
16	D14	Dnmt3a	Baso	-0.0295755952567568	0.050183525860260203	-0.1320640278812473	0.072912837367733505	0.56630000000000003	1	True	True		49	27	31	17	2	25	13	31	7	25	13	13	False	20263282
16	D14	Dnmt3a	Neu	0.0981692260702592	0.036974960072929698	0.023496779322543501	0.172841672817975	0.0071000000000000004	0.080466666666666603	True	True		107	33	59	18	2	41	15	42	14	41	15	15	False	20263283
16	D14	Dnmt3a	Mono	0.1109597421098286	0.037274523040628303	0.035682315675618602	0.18623716854403871	0.0016000000000000001	0.020148148148148099	True	True		104	32	56	17	2	40	14	42	12	40	14	14	False	20263284
16	D14	Npm1c	Mk	-0.051898783286831902	0.078670894676640707	-0.21044955347061409	0.1066519868969502	0.56499999999999995	1	True	True		88	30	54	13	2	45	10	45	10	45	10	10	False	20263285
16	D14	Npm1c	Ery	0.022769037581595999	0.081065588752398707	-0.14302870749174931	0.1885667826549414	0.82969999999999999	1	True	True		57	28	34	12	2	26	10	30	6	26	10	10	False	20263286
16	D14	Npm1c	Baso	0.0017658868628656001	0.088243585817986595	-0.1796214015574146	0.1831531752831459	0.98929999999999996	1	True	True		49	23	31	10	2	25	8	27	6	25	8	8	False	20263287
16	D14	Npm1c	Neu	0.037943432723285299	0.046490489866915001	-0.056017352230019898	0.1319042176765905	0.43369999999999997	1	True	True		107	34	59	13	2	41	9	41	9	41	9	9	False	20263288
16	D14	Npm1c	Mono	0.047675709472488399	0.046346844322470798	-0.046069631710930502	0.14142105065590749	0.32419999999999999	1	True	True		104	33	56	13	2	40	9	40	9	40	9	9	False	20263289
16	D27	Dnmt3a	Mk							False	False	insufficient observed cells or family/sample rows	0	48	0	5						0	4		False	20263290
16	D27	Dnmt3a	Ery							False	False	insufficient observed cells or family/sample rows	0	107	0	3						0	1		False	20263291
16	D27	Dnmt3a	Baso							False	False	insufficient observed cells or family/sample rows	0	36	0	2						0	1		False	20263292
16	D27	Dnmt3a	Neu							False	False	insufficient observed cells or family/sample rows	0	30	0	6						0	2		False	20263293
16	D27	Dnmt3a	Mono							False	False	insufficient observed cells or family/sample rows	0	21	0	6						0	2		False	20263294
16	D27	Npm1c	Mk							False	False	insufficient observed cells or family/sample rows	0	436	0	13						0	6		False	20263295
16	D27	Npm1c	Ery							False	False	insufficient observed cells or family/sample rows	0	446	0	14						0	6		False	20263296
16	D27	Npm1c	Baso							False	False	insufficient observed cells or family/sample rows	0	430	0	14						0	6		False	20263297
16	D27	Npm1c	Neu							False	False	insufficient observed cells or family/sample rows	0	46	0	9						0	6		False	20263298
16	D27	Npm1c	Mono							False	False	insufficient observed cells or family/sample rows	0	35	0	5						0	4		False	20263299
17	D14	Dnmt3a	Mk	-0.1394168173951866	0.094680003472233806	-0.3535978654236594	0.074764230633286105	0.1507	1	True	True		12	25	8	9	2	6	6	10	2	6	6	6	False	20263300
17	D14	Dnmt3a	Ery							False	False	insufficient observed cells or family/sample rows	7	22	5	6						5	5		False	20263301
17	D14	Dnmt3a	Baso							False	False	insufficient observed cells or family/sample rows	6	23	4	6						4	5		False	20263302
17	D14	Dnmt3a	Neu	-0.040412904607071302	0.074732328726261801	-0.2094691773277747	0.128643368113632	0.59830000000000005	1	True	True		37	17	14	10	2	10	7	10	7	10	7	7	False	20263303
17	D14	Dnmt3a	Mono	-0.065769225240644602	0.087239461742712507	-0.26311859850058178	0.13158014801929249	0.47199999999999998	1	True	True		38	16	14	9	2	10	6	10	6	10	6	6	False	20263304
17	D14	Npm1c	Mk							False	False	insufficient observed cells or family/sample rows	12	0	8	0						6	0		False	20263305
17	D14	Npm1c	Ery							False	False	insufficient observed cells or family/sample rows	7	0	5	0						5	0		False	20263306
17	D14	Npm1c	Baso							False	False	insufficient observed cells or family/sample rows	6	0	4	0						4	0		False	20263307
17	D14	Npm1c	Neu							False	False	insufficient observed cells or family/sample rows	37	2	14	2						10	2		False	20263308
17	D14	Npm1c	Mono							False	False	insufficient observed cells or family/sample rows	38	2	14	2						10	2		False	20263309
17	D27	Dnmt3a	Mk							False	False	insufficient observed cells or family/sample rows	0	16	0	2						0	1		False	20263310
17	D27	Dnmt3a	Ery							False	False	insufficient observed cells or family/sample rows	0	29	0	2						0	1		False	20263311
17	D27	Dnmt3a	Baso							False	False	insufficient observed cells or family/sample rows	0	18	0	2						0	1		False	20263312
17	D27	Dnmt3a	Neu							False	False	insufficient observed cells or family/sample rows	2	134	2	4						2	2		False	20263313
17	D27	Dnmt3a	Mono	-0.081880823324239294						True	False	fewer than five families in an arm or ten in union	17	63	16	5	1	7	2	9	0	13	3	2	True	20263314
17	D27	Npm1c	Mk							False	False	insufficient observed cells or family/sample rows	0	2	0	1						0	1		False	20263315
17	D27	Npm1c	Ery							False	False	insufficient observed cells or family/sample rows	0	2	0	1						0	1		False	20263316
17	D27	Npm1c	Baso							False	False	insufficient observed cells or family/sample rows	0	2	0	1						0	1		False	20263317
17	D27	Npm1c	Neu							False	False	insufficient observed cells or family/sample rows	2	5	2	2						2	2		False	20263318
17	D27	Npm1c	Mono							False	False	insufficient observed cells or family/sample rows	17	4	16	1						13	1		False	20263319
19	D14	Dnmt3a	Mk							False	False	insufficient observed cells or family/sample rows	2	0	2	0						2	0		False	20263320
19	D14	Dnmt3a	Ery							False	False	insufficient observed cells or family/sample rows	1	0	1	0						1	0		False	20263321
19	D14	Dnmt3a	Baso							False	False	insufficient observed cells or family/sample rows	1	0	1	0						1	0		False	20263322
19	D14	Dnmt3a	Neu							False	False	insufficient observed cells or family/sample rows	23	4	13	3						12	3		False	20263323
19	D14	Dnmt3a	Mono							False	False	insufficient observed cells or family/sample rows	22	4	13	3						12	3		False	20263324
19	D14	Npm1c	Mk							False	False	insufficient observed cells or family/sample rows	2	0	2	0						2	0		False	20263325
19	D14	Npm1c	Ery							False	False	insufficient observed cells or family/sample rows	1	0	1	0						1	0		False	20263326
19	D14	Npm1c	Baso							False	False	insufficient observed cells or family/sample rows	1	0	1	0						1	0		False	20263327
19	D14	Npm1c	Neu							False	False	insufficient observed cells or family/sample rows	23	0	13	0						12	0		False	20263328
19	D14	Npm1c	Mono							False	False	insufficient observed cells or family/sample rows	22	0	13	0						12	0		False	20263329
19	D27	Dnmt3a	Mk							False	False	insufficient observed cells or family/sample rows	7	112	6	4						5	3		False	20263330
19	D27	Dnmt3a	Ery							False	False	insufficient observed cells or family/sample rows	6	102	6	4						6	3		False	20263331
19	D27	Dnmt3a	Baso							False	False	insufficient observed cells or family/sample rows	5	86	4	2						4	1		False	20263332
19	D27	Dnmt3a	Neu							False	False	no sample with both arms	53	104	15	12						10	6		False	20263333
19	D27	Dnmt3a	Mono							False	False	no sample with both arms	54	89	15	11						10	6		False	20263334
19	D27	Npm1c	Mk							False	False	insufficient observed cells or family/sample rows	7	16	6	4						5	2		False	20263335
19	D27	Npm1c	Ery							False	False	insufficient observed cells or family/sample rows	6	18	6	4						6	2		False	20263336
19	D27	Npm1c	Baso							False	False	insufficient observed cells or family/sample rows	5	13	4	3						4	2		False	20263337
19	D27	Npm1c	Neu							False	False	no sample with both arms	53	30	15	3						10	2		False	20263338
19	D27	Npm1c	Mono							False	False	no sample with both arms	54	30	15	3						10	2		False	20263339
