## Supplemental Table 4 for "ChronoClone links temporal clonal behavior to lineage output and mutation responses": branch_sample_support.csv

mc	day	mutant	branch	sample	weight	dpsi	families_wt	families_mut	cells_wt	cells_mut
0	D14	Dnmt3a	Mk	D14-W1	0.63888888888888884	0.245023681076354	60	46	69	64
0	D14	Dnmt3a	Mk	D14-W2	0.3611111111111111	0.23823780467160219	38	26	43	30
0	D14	Dnmt3a	Ery	D14-W1	0.64912280701754388	0.1454628658511147	70	37	82	42
0	D14	Dnmt3a	Ery	D14-W2	0.35087719298245612	0.143654502761068	43	20	48	23
0	D14	Dnmt3a	Baso	D14-W1	0.62	0.072113482108909499	69	31	81	34
0	D14	Dnmt3a	Baso	D14-W2	0.38	0.084810072190289396	47	19	52	22
0	D14	Dnmt3a	Neu	D14-W1	0.76724137931034486	0.15259673525374359	236	89	309	169
0	D14	Dnmt3a	Neu	D14-W2	0.23275862068965511	0.2391004372458379	210	27	280	39
0	D14	Dnmt3a	Mono	D14-W1	0.77876106194690264	0.15384594884832181	228	88	297	165
0	D14	Dnmt3a	Mono	D14-W2	0.2212389380530973	0.2207034129177099	209	25	278	35
0	D14	Npm1c	Mk	D14-W1	0.2857142857142857	0.1466364498176953	60	12	69	14
0	D14	Npm1c	Mk	D14-W2	0.7142857142857143	0.2910629630429305	38	30	43	39
0	D14	Npm1c	Ery	D14-W1	0.31428571428571428	0.1104480922854284	70	11	82	13
0	D14	Npm1c	Ery	D14-W2	0.68571428571428572	0.18792736771928251	43	24	48	27
0	D14	Npm1c	Baso	D14-W1	0.30434782608695649	-0.086956355786044603	69	7	81	9
0	D14	Npm1c	Baso	D14-W2	0.69565217391304346	0.039028281000500202	47	16	52	18
0	D14	Npm1c	Neu	D14-W1	0.4081632653061224	0.16803305467697799	236	20	309	30
0	D14	Npm1c	Neu	D14-W2	0.59183673469387754	0.12989627868901449	210	29	280	43
0	D14	Npm1c	Mono	D14-W1	0.42857142857142849	0.18883284579992729	228	21	297	31
0	D14	Npm1c	Mono	D14-W2	0.5714285714285714	0.1576005448220652	209	28	278	43
1	D14	Dnmt3a	Mk	D14-W1	0.61538461538461542	0.034854602282979902	11	8	19	11
1	D14	Dnmt3a	Mk	D14-W2	0.38461538461538458	0.011874086501093801	10	5	11	9
1	D14	Dnmt3a	Ery	D14-W1	0.66666666666666663	-0.090143487682012496	17	8	19	12
1	D14	Dnmt3a	Ery	D14-W2	0.33333333333333331	-0.1065717419795329	12	4	13	11
1	D14	Dnmt3a	Baso	D14-W1	0.7857142857142857	0.041404691301229903	11	11	13	13
1	D14	Dnmt3a	Baso	D14-W2	0.21428571428571419	-0.14787838293166891	12	3	13	6
1	D14	Dnmt3a	Neu	D14-W1	0.55882352941176472	0.070633724720228594	42	19	75	40
1	D14	Dnmt3a	Neu	D14-W2	0.44117647058823528	0.11735646478128239	48	15	109	23
1	D14	Dnmt3a	Mono	D14-W1	0.59375	0.1115932585889267	39	19	73	41
1	D14	Dnmt3a	Mono	D14-W2	0.40625	0.1221684667587251	46	13	110	20
1	D14	Npm1c	Ery	D14-W1	0.5	0.084196664665743895	17	4	19	5
1	D14	Npm1c	Ery	D14-W2	0.5	-0.22252403220101219	12	4	13	5
1	D14	Npm1c	Neu	D14-W1	0.5	0.066000160688415299	42	7	75	7
1	D14	Npm1c	Neu	D14-W2	0.5	-0.095134604344933094	48	7	109	9
1	D14	Npm1c	Mono	D14-W1	0.5	0.14908286176269911	39	6	73	6
1	D14	Npm1c	Mono	D14-W2	0.5	-0.14889650693932041	46	6	110	8
2	D14	Dnmt3a	Neu	D14-W1	0.42857142857142849	-0.29926226677146728	11	3	15	5
2	D14	Dnmt3a	Neu	D14-W2	0.5714285714285714	0.050348170500688898	8	4	9	5
2	D14	Dnmt3a	Mono	D14-W1	0.42857142857142849	-0.30640909056163779	11	3	14	5
2	D14	Dnmt3a	Mono	D14-W2	0.5714285714285714	0.032820917325495601	9	4	10	5
3	D14	Dnmt3a	Mk	D14-W1	0.66666666666666663	-0.035673998786389903	28	12	40	18
3	D14	Dnmt3a	Mk	D14-W2	0.33333333333333331	-0.16997853491298959	20	6	55	11
3	D14	Dnmt3a	Ery	D14-W1	0.61111111111111116	0.090416040823219995	20	11	30	17
3	D14	Dnmt3a	Ery	D14-W2	0.3888888888888889	-0.0648641069095513	19	7	36	12
3	D14	Dnmt3a	Baso	D14-W1	0.58823529411764708	0.0932984218834155	17	10	26	13
3	D14	Dnmt3a	Baso	D14-W2	0.41176470588235292	-0.0248417478767071	18	7	29	9
3	D14	Dnmt3a	Neu	D14-W1	0.8529411764705882	0.067927944933955098	60	29	88	58
3	D14	Dnmt3a	Neu	D14-W2	0.14705882352941169	0.041739709661576897	63	5	114	7
3	D14	Dnmt3a	Mono	D14-W1	0.84848484848484851	0.047705626874298503	60	28	88	57
3	D14	Dnmt3a	Mono	D14-W2	0.15151515151515149	0.042177185157412797	63	5	111	7
3	D14	Npm1c	Mk	D14-W1	0.26666666666666661	-0.083102954706468002	28	4	40	9
3	D14	Npm1c	Mk	D14-W2	0.73333333333333328	-0.46082883810136183	20	11	55	15
3	D14	Npm1c	Ery	D14-W1	0.21428571428571419	-0.1026843652227819	20	3	30	6
3	D14	Npm1c	Ery	D14-W2	0.7857142857142857	-0.3654613360080986	19	11	36	16
3	D14	Npm1c	Baso	D14-W1	0.21428571428571419	-0.040566109853880303	17	3	26	6
3	D14	Npm1c	Baso	D14-W2	0.7857142857142857	-0.32296271251025932	18	11	29	16
3	D14	Npm1c	Neu	D14-W1	0.31578947368421051	0.1101064654807983	60	6	88	9
3	D14	Npm1c	Neu	D14-W2	0.68421052631578949	-0.089560918881186793	63	13	114	18
3	D14	Npm1c	Mono	D14-W1	0.31578947368421051	0.1065826093243043	60	6	88	9
3	D14	Npm1c	Mono	D14-W2	0.68421052631578949	-0.089123443385350998	63	13	111	18
3	D27	Dnmt3a	Mk	D27-LK-W1	0.18518518518518509	0.012215922561341699	14	5	18	19
3	D27	Dnmt3a	Mk	D27-LK-W2	0.37037037037037029	0.0085200552189350996	31	10	69	21
3	D27	Dnmt3a	Mk	D27-LSK-W1	0.1111111111111111	-0.0092278030969770008	6	3	7	3
3	D27	Dnmt3a	Mk	D27-LSK-W2	0.33333333333333331	0.012199311526281899	22	9	34	23
3	D27	Dnmt3a	Ery	D27-LK-W1	0.26470588235294118	0.016862064722091501	21	9	46	22
3	D27	Dnmt3a	Ery	D27-LK-W2	0.44117647058823528	0.053656838560709401	43	15	105	51
3	D27	Dnmt3a	Ery	D27-LSK-W1	0.088235294117646995	-0.036976323422125403	10	3	10	4
3	D27	Dnmt3a	Ery	D27-LSK-W2	0.20588235294117641	-0.0615253113894614	29	7	41	16
3	D27	Dnmt3a	Baso	D27-LK-W1	0.27272727272727271	0.019296088055739902	11	6	14	14
3	D27	Dnmt3a	Baso	D27-LK-W2	0.40909090909090912	-0.0129232256384513	30	9	52	18
3	D27	Dnmt3a	Baso	D27-LSK-W2	0.31818181818181818	-0.036784109265082902	18	7	24	16
3	D27	Dnmt3a	Neu	D27-LK-W2	0.4375	-0.033620496586948802	54	14	151	47
3	D27	Dnmt3a	Neu	D27-LSK-W1	0.125	-0.14371388695493431	4	4	10	83
3	D27	Dnmt3a	Neu	D27-LSK-W2	0.4375	-0.10009302185865181	34	14	113	77
3	D27	Dnmt3a	Mono	D27-LK-W1	0.096774193548387094	-0.12416143977045251	3	5	4	42
3	D27	Dnmt3a	Mono	D27-LK-W2	0.35483870967741937	-0.033922284140307797	37	11	93	29
3	D27	Dnmt3a	Mono	D27-LSK-W1	0.1612903225806451	-0.076597878858889204	5	6	11	82
3	D27	Dnmt3a	Mono	D27-LSK-W2	0.38709677419354838	-0.1246842736770887	29	12	106	71
3	D27	Npm1c	Mk	D27-LK-W1	0.18518518518518509	-0.35559180693873133	14	5	18	27
3	D27	Npm1c	Mk	D27-LK-W2	0.18518518518518509	-0.43034835884388839	31	5	69	68
3	D27	Npm1c	Mk	D27-LSK-W1	0.22222222222222221	-0.571758522383918	6	10	7	198
3	D27	Npm1c	Mk	D27-LSK-W2	0.40740740740740738	-0.59099789616601051	22	11	34	63
3	D27	Npm1c	Ery	D27-LK-W1	0.1875	-0.34992312167729922	21	6	46	30
3	D27	Npm1c	Ery	D27-LK-W2	0.15625	-0.4992178857887169	43	5	105	71
3	D27	Npm1c	Ery	D27-LSK-W1	0.3125	-0.613731715168231	10	10	10	195
3	D27	Npm1c	Ery	D27-LSK-W2	0.34375	-0.62153425005138152	29	11	41	67
3	D27	Npm1c	Baso	D27-LK-W1	0.18518518518518509	-0.34734788380591902	11	5	14	22
3	D27	Npm1c	Baso	D27-LK-W2	0.18518518518518509	-0.43387868793570439	30	5	52	31
3	D27	Npm1c	Baso	D27-LSK-W1	0.22222222222222221	-0.52850507056044949	6	10	7	194
3	D27	Npm1c	Baso	D27-LSK-W2	0.40740740740740738	-0.53719109497488571	18	11	24	61
3	D27	Npm1c	Neu	D27-LK-W2	0.25	-0.59293128448894894	54	3	151	3
3	D27	Npm1c	Neu	D27-LSK-W1	0.33333333333333331	-0.69956912332863597	4	6	10	50
3	D27	Npm1c	Neu	D27-LSK-W2	0.41666666666666669	-0.65451874324456649	34	5	113	29
3	D27	Npm1c	Mono	D27-LK-W2	0.2307692307692307	-0.55442865463454005	37	3	93	3
3	D27	Npm1c	Mono	D27-LSK-W1	0.38461538461538458	-0.74390503866160407	5	6	11	46
3	D27	Npm1c	Mono	D27-LSK-W2	0.38461538461538458	-0.72283639208781381	29	5	106	28
4	D14	Dnmt3a	Neu	D14-W1	0.7857142857142857	-0.0049927531565094998	13	11	27	31
4	D14	Dnmt3a	Neu	D14-W2	0.21428571428571419	0.1095129900026804	14	3	36	6
4	D14	Dnmt3a	Mono	D14-W1	0.7857142857142857	-0.0049927531565094998	13	11	27	31
4	D14	Dnmt3a	Mono	D14-W2	0.21428571428571419	0.10300439113700199	14	3	37	6
5	D14	Dnmt3a	Neu	D14-W1	0.33333333333333331	-0.021681530261955601	12	2	20	5
5	D14	Dnmt3a	Neu	D14-W2	0.66666666666666663	0.025572712248064601	12	4	29	9
5	D14	Dnmt3a	Mono	D14-W1	0.42857142857142849	0.044081987356392703	13	3	21	6
5	D14	Dnmt3a	Mono	D14-W2	0.5714285714285714	0.025572712248064601	12	4	29	9
6	D14	Dnmt3a	Mk	D14-W1	0.66666666666666663	-0.089632532589753594	15	4	22	9
6	D14	Dnmt3a	Mk	D14-W2	0.33333333333333331	-0.076601752889754501	22	2	41	2
6	D14	Dnmt3a	Neu	D14-W1	1	0.392200292830855	6	6	7	13
6	D14	Dnmt3a	Mono	D14-W1	1	0.29585295699652009	7	5	8	11
6	D14	Npm1c	Neu	D14-W1	0.33333333333333331	0.32670529625718597	6	2	7	3
6	D14	Npm1c	Neu	D14-W2	0.66666666666666663	-0.1014476183157649	6	4	11	8
6	D14	Npm1c	Mono	D14-W1	0.40000000000000002	0.25549816032208128	7	2	8	3
6	D14	Npm1c	Mono	D14-W2	0.59999999999999998	-0.15890499605789779	6	3	11	7
7	D14	Dnmt3a	Neu	D14-W1	0.59999999999999998	-0.097164640266992605	122	27	129	40
7	D14	Dnmt3a	Neu	D14-W2	0.40000000000000002	-0.0027503427318587999	124	18	145	28
7	D14	Dnmt3a	Mono	D14-W1	0.625	-0.075519877127974894	122	30	129	43
7	D14	Dnmt3a	Mono	D14-W2	0.375	-0.0079602973643615998	126	18	147	23
7	D14	Npm1c	Neu	D14-W1	0.37931034482758619	-0.0145488046978777	122	11	129	13
7	D14	Npm1c	Neu	D14-W2	0.62068965517241381	-0.12634090985350169	124	18	145	22
7	D14	Npm1c	Mono	D14-W1	0.40000000000000002	-0.0009182696550269	122	12	129	15
7	D14	Npm1c	Mono	D14-W2	0.59999999999999998	-0.12706490542887819	126	18	147	22
9	D14	Dnmt3a	Mk	D14-W1	0.375	0.093743060539172501	13	3	21	6
9	D14	Dnmt3a	Mk	D14-W2	0.625	-0.1555666611094815	15	5	25	8
9	D14	Dnmt3a	Ery	D14-W2	1	0.0584880884598371	8	5	9	10
9	D14	Dnmt3a	Neu	D14-W1	0.59999999999999998	0.15756817997957701	3	3	3	9
9	D14	Dnmt3a	Neu	D14-W2	0.40000000000000002	0.32829823325445889	10	2	19	2
9	D14	Dnmt3a	Mono	D14-W1	0.59999999999999998	0.15756817997957701	3	3	3	9
9	D14	Dnmt3a	Mono	D14-W2	0.40000000000000002	0.33806721217620278	10	2	17	2
11	D14	Dnmt3a	Neu	D14-W1	0.40000000000000002	0.054903239774278002	27	6	40	7
11	D14	Dnmt3a	Neu	D14-W2	0.59999999999999998	0.066955919405713202	29	9	40	17
11	D14	Dnmt3a	Mono	D14-W1	0.3571428571428571	0.010945554477815801	25	5	38	6
11	D14	Dnmt3a	Mono	D14-W2	0.6428571428571429	0.065425116389534702	29	9	41	17
12	D14	Dnmt3a	Mk	D14-W1	0.63157894736842102	-0.1647621748337631	68	12	80	19
12	D14	Dnmt3a	Mk	D14-W2	0.36842105263157893	-0.046501043608378499	50	7	65	10
12	D14	Dnmt3a	Ery	D14-W1	0.625	-0.14487748534778841	18	10	26	14
12	D14	Dnmt3a	Ery	D14-W2	0.375	-0.044682199685108698	24	6	38	7
12	D14	Dnmt3a	Baso	D14-W1	0.61538461538461542	-0.072007375288369493	8	11	10	14
12	D14	Dnmt3a	Baso	D14-W2	0.38461538461538458	-0.073593684664866599	9	5	14	7
12	D14	Npm1c	Mk	D14-W1	0.46153846153846151	-0.077605025047718601	68	6	80	21
12	D14	Npm1c	Mk	D14-W2	0.53846153846153844	0.016227303181812501	50	7	65	27
12	D14	Npm1c	Ery	D14-W1	0.375	-0.19081757729353049	18	3	26	17
12	D14	Npm1c	Ery	D14-W2	0.625	-0.0053679448312995001	24	5	38	23
12	D14	Npm1c	Baso	D14-W1	0.5	-0.15884681283619359	8	3	10	7
12	D14	Npm1c	Baso	D14-W2	0.5	-0.012172875617800401	9	3	14	9
13	D14	Dnmt3a	Mono	D14-W1	0.5625	-0.1333618222098385	21	9	22	20
13	D14	Dnmt3a	Mono	D14-W2	0.4375	-0.12898789630362481	24	7	28	15
15	D14	Dnmt3a	Mk	D14-W1	0.77777777777777779	0.012465322850072701	25	14	35	23
15	D14	Dnmt3a	Mk	D14-W2	0.22222222222222221	-0.25335141663591149	24	4	40	5
15	D14	Dnmt3a	Ery	D14-W1	0.7857142857142857	-0.043973477704926101	17	11	21	15
15	D14	Dnmt3a	Ery	D14-W2	0.21428571428571419	-0.32860681373060979	22	3	31	3
15	D14	Dnmt3a	Baso	D14-W1	0.66666666666666663	-0.14046584273598839	10	6	10	7
15	D14	Dnmt3a	Baso	D14-W2	0.33333333333333331	-0.19026821628575871	11	3	18	5
15	D14	Dnmt3a	Neu	D14-W1	0.80000000000000004	0.046777296617730203	8	10	10	13
15	D14	Dnmt3a	Neu	D14-W2	0.20000000000000001	0.14878201342214209	9	2	10	3
15	D14	Dnmt3a	Mono	D14-W1	0.81818181818181823	0.040820055043837199	10	9	11	13
15	D14	Dnmt3a	Mono	D14-W2	0.1818181818181818	0.12873940134211109	11	2	12	2
15	D14	Npm1c	Mk	D14-W1	0.59999999999999998	-0.017699802128476601	25	6	35	8
15	D14	Npm1c	Mk	D14-W2	0.40000000000000002	0.0021683426017571001	24	4	40	4
16	D14	Dnmt3a	Mk	D14-W1	0.55555555555555558	-0.063823088908077003	29	10	49	20
16	D14	Dnmt3a	Mk	D14-W2	0.44444444444444442	-0.14040415138087459	25	8	39	16
16	D14	Dnmt3a	Ery	D14-W1	0.47058823529411759	0.0050562665227128004	20	8	34	16
16	D14	Dnmt3a	Ery	D14-W2	0.52941176470588236	-0.026980214870335601	14	9	23	13
16	D14	Dnmt3a	Baso	D14-W1	0.47058823529411759	-0.0132511425236459	17	8	26	15
16	D14	Dnmt3a	Baso	D14-W2	0.52941176470588236	-0.044086219908410898	14	9	23	12
16	D14	Dnmt3a	Neu	D14-W1	0.72222222222222221	0.067973593114912398	26	13	38	27
16	D14	Dnmt3a	Neu	D14-W2	0.27777777777777779	0.17667787175416111	33	5	69	6
16	D14	Dnmt3a	Mono	D14-W1	0.70588235294117652	0.082763428253931695	24	12	36	26
16	D14	Dnmt3a	Mono	D14-W2	0.29411764705882348	0.17863089536398111	32	5	68	6
16	D14	Npm1c	Mk	D14-W1	0.46153846153846151	-0.062602036212925996	29	6	49	13
16	D14	Npm1c	Mk	D14-W2	0.53846153846153844	-0.042724566493036999	25	7	39	17
16	D14	Npm1c	Ery	D14-W1	0.5	0.038397230828181202	20	6	34	14
16	D14	Npm1c	Ery	D14-W2	0.5	0.0071408443350107998	14	6	23	14
16	D14	Npm1c	Baso	D14-W1	0.5	0.048257428006586903	17	5	26	11
16	D14	Npm1c	Baso	D14-W2	0.5	-0.044725654280855599	14	5	23	12
16	D14	Npm1c	Neu	D14-W1	0.53846153846153844	0.114850209763531	26	7	38	14
16	D14	Npm1c	Neu	D14-W2	0.46153846153846151	-0.051781140490334603	33	6	69	20
16	D14	Npm1c	Mono	D14-W1	0.53846153846153844	0.1356427240669528	24	7	36	14
16	D14	Npm1c	Mono	D14-W2	0.46153846153846151	-0.054952474221053198	32	6	68	19
17	D14	Dnmt3a	Mk	D14-W1	0.42857142857142849	-0.2490248476771755	4	3	8	7
17	D14	Dnmt3a	Mk	D14-W2	0.5714285714285714	-0.057210794683694902	4	6	4	18
17	D14	Dnmt3a	Neu	D14-W1	0.59999999999999998	-0.061588125792916198	7	6	18	9
17	D14	Dnmt3a	Neu	D14-W2	0.40000000000000002	-0.0086500728283038994	7	4	19	8
17	D14	Dnmt3a	Mono	D14-W1	0.55555555555555558	-0.1029690687980527	7	5	18	8
17	D14	Dnmt3a	Mono	D14-W2	0.44444444444444442	-0.019269420793884402	7	4	20	8
17	D27	Dnmt3a	Mono	D27-LSK-W2	1	-0.081880823324239294	7	2	7	15
