## Supplemental Table 4 for "ChronoClone links temporal clonal behavior to lineage output and mutation responses": clone_registry.csv

clone	mc	n_cells	n_days	n_samples	n_arms
Sapphire1_10240_rep1	12	2	2	2	1
Sapphire1_10348_rep1	0	3	2	2	1
Sapphire1_10398_rep1	0	2	2	2	1
Sapphire1_10539_rep1	6	4	2	2	1
Sapphire1_10594_rep1	0	2	2	2	1
Sapphire1_10610_rep1	7	5	2	3	2
Sapphire1_10634_rep1	7	5	2	2	2
Sapphire1_10702_rep1	2	3	2	2	1
Sapphire1_10815_rep1	6	3	2	2	1
Sapphire1_10852_rep2	3	46	3	6	2
Sapphire1_10903_rep1	3	3	3	3	1
Sapphire1_10939_rep1	1	4	2	3	2
Sapphire1_10999_rep1	0	8	2	3	2
Sapphire1_11092_rep1	1	2	2	2	1
Sapphire1_11096_rep1	7	2	2	2	1
Sapphire1_11213_rep1	3	149	3	7	2
Sapphire1_11221_rep1	4	9	2	3	2
Sapphire1_11277_rep1	5	9	2	4	1
Sapphire1_11484_rep1	7	2	2	2	1
Sapphire1_11516_rep1	0	2	2	2	1
Sapphire1_11691_rep1	0	2	2	2	1
Sapphire1_11744_rep1	0	3	2	3	1
Sapphire1_11757_rep1	7	5	2	3	2
Sapphire1_11771_rep1	0	2	2	2	1
Sapphire1_11784_rep1	12	5	2	3	2
Sapphire1_11855_rep1	7	2	2	2	1
Sapphire1_11977_rep1	1	8	2	3	2
Sapphire1_12205_rep1	0	5	2	3	1
Sapphire1_12346_rep1	0	3	2	3	1
Sapphire1_12386_rep1	6	3	2	2	1
Sapphire1_12455_rep1	7	2	2	2	1
Sapphire1_12470_rep1	0	4	2	4	2
Sapphire1_12514_rep1	0	2	2	2	1
Sapphire1_12756_rep1	0	2	2	2	1
Sapphire1_12774_rep1	5	5	2	3	2
Sapphire1_12788_rep1	0	4	2	3	1
Sapphire1_12923_rep1	0	3	2	2	2
Sapphire1_12963_rep1	7	6	2	3	2
Sapphire1_13182_rep1	17	7	3	4	2
Sapphire1_13208_rep1	0	2	2	2	1
Sapphire1_13475_rep1	13	2	2	2	1
Sapphire1_13625_rep1	0	5	2	4	1
Sapphire1_13681_rep2	16	498	3	7	3
Sapphire1_13690_rep1	3	4	3	3	1
Sapphire1_13785_rep1	0	4	2	3	2
Sapphire1_13883_rep1	9	5	2	4	1
Sapphire1_14078_rep1	7	2	2	2	1
Sapphire1_14101_rep1	12	2	2	2	1
Sapphire1_14118_rep1	11	4	2	3	1
Sapphire1_14148_rep1	7	2	2	2	1
Sapphire1_14248_rep1	15	5	2	3	2
Sapphire1_14249_rep1	7	3	2	2	2
Sapphire1_14251_rep1	17	4	3	4	2
Sapphire1_14295_rep1	0	3	2	3	1
Sapphire1_14298_rep1	0	11	3	5	3
Sapphire1_14307_rep1	10	2	2	2	1
Sapphire1_14379_rep1	7	4	2	2	2
Sapphire1_14381_rep1	7	5	2	3	1
Sapphire1_14464_rep1	10	2	2	2	1
Sapphire1_14477_rep1	2	5	2	3	3
Sapphire1_14546_rep1	7	2	2	2	1
Sapphire1_14549_rep2	11	7	2	4	2
Sapphire1_14648_rep1	0	2	2	2	1
Sapphire1_14654_rep1	12	2	2	2	1
Sapphire1_14686_rep1	1	9	2	4	1
Sapphire1_14783_rep2	0	1	1	1	1
Sapphire1_14784_rep1	0	6	2	3	1
Sapphire1_14845_rep1	7	3	2	3	2
Sapphire1_14887_rep2	0	4	2	3	1
Sapphire1_14910_rep1	7	2	2	2	1
Sapphire1_14932_rep1	7	2	2	2	1
Sapphire1_15052_rep1	0	4	2	3	1
Sapphire1_15094_rep1	3	5	3	5	2
Sapphire1_15130_rep1	7	2	2	2	1
Sapphire1_15183_rep1	1	17	2	3	3
Sapphire1_15185_rep1	1	4	2	3	2
Sapphire1_15204_rep1	0	2	2	2	1
Sapphire1_15239_rep1	12	4	2	3	1
Sapphire1_15255_rep1	7	2	2	2	1
Sapphire1_15280_rep1	0	3	2	2	2
Sapphire1_15339_rep1	11	3	2	2	1
Sapphire1_15356_rep1	0	2	2	2	1
Sapphire1_15472_rep1	0	3	2	2	1
Sapphire1_15483_rep2	7	1	1	1	1
Sapphire1_15527_rep1	0	2	2	2	1
Sapphire1_15654_rep1	0	10	2	3	2
Sapphire1_15718_rep1	10	2	2	2	1
Sapphire1_15730_rep1	0	5	2	3	1
Sapphire1_15782_rep1	0	2	2	2	1
Sapphire1_15842_rep1	17	7	3	5	1
Sapphire1_15877_rep1	7	2	2	2	1
Sapphire1_16000_rep1	7	2	2	2	1
Sapphire1_16018_rep1	0	3	2	3	2
Sapphire1_16020_rep1	1	176	3	5	3
Sapphire1_16092_rep1	0	5	2	3	1
Sapphire1_16136_rep1	3	8	3	6	2
Sapphire1_16184_rep2	7	3	2	2	1
Sapphire1_16188_rep1	0	2	2	2	1
Sapphire1_16214_rep1	9	8	2	3	1
Sapphire1_16224_rep2	0	3	2	2	1
Sapphire1_16279_rep2	0	2	2	2	1
Sapphire1_16365_rep1	12	2	2	2	1
Sapphire1_16385_rep1	0	2	2	2	1
Sapphire1_16423_rep1	12	2	2	2	1
Sapphire1_16427_rep1	0	14	2	3	2
Sapphire1_16457_rep1	0	3	2	2	2
Sapphire1_16486_rep1	0	5	2	3	2
Sapphire1_16493_rep1	7	4	2	3	2
Sapphire1_16597_rep1	0	4	2	3	1
Sapphire1_16641_rep1	0	5	2	4	2
Sapphire1_16656_rep1	0	2	2	2	1
Sapphire1_16680_rep1	7	7	2	4	3
Sapphire1_16727_rep1	7	5	2	4	2
Sapphire1_16847_rep1	0	5	2	3	1
Sapphire1_16912_rep1	0	4	2	3	2
Sapphire1_16994_rep1	1	5	2	4	2
Sapphire1_16998_rep2	7	3	2	2	1
Sapphire1_17007_rep1	0	12	2	3	3
Sapphire1_17037_rep1	7	5	2	4	2
Sapphire1_17068_rep1	7	4	2	3	2
Sapphire1_17110_rep1	6	11	2	3	3
Sapphire1_17114_rep1	0	2	2	2	1
Sapphire1_17163_rep1	0	2	2	2	1
Sapphire1_1722_rep1	7	2	2	2	1
Sapphire1_17238_rep2	0	5	2	2	1
Sapphire1_17257_rep1	0	6	2	3	2
Sapphire1_17277_rep1	0	9	2	2	2
Sapphire1_17278_rep1	0	3	2	3	1
Sapphire1_17371_rep1	2	4	2	2	1
Sapphire1_17390_rep1	15	6	2	4	1
Sapphire1_17443_rep1	7	2	2	2	1
Sapphire1_17579_rep1	7	3	2	3	1
Sapphire1_17681_rep1	13	2	2	2	1
Sapphire1_17690_rep1	16	7	2	2	2
Sapphire1_17691_rep1	9	7	2	3	3
Sapphire1_17707_rep1	11	3	2	2	1
Sapphire1_17729_rep1	19	5	3	3	1
Sapphire1_17870_rep1	0	2	2	2	1
Sapphire1_17926_rep1	13	5	2	4	2
Sapphire1_17939_rep1	13	3	2	3	2
Sapphire1_17941_rep1	1	4	2	3	1
Sapphire1_17944_rep2	0	2	2	2	1
Sapphire1_18014_rep1	7	4	2	3	1
Sapphire1_18022_rep1	6	4	2	3	2
Sapphire1_18024_rep2	12	2	2	2	1
Sapphire1_18053_rep1	0	2	2	2	1
Sapphire1_18069_rep1	7	2	2	2	1
Sapphire1_18086_rep1	5	4	2	3	1
Sapphire1_18102_rep1	7	3	2	2	1
Sapphire1_18120_rep1	12	4	2	2	2
Sapphire1_18207_rep1	0	3	2	3	2
Sapphire1_18231_rep2	12	2	2	2	1
Sapphire1_18235_rep1	1	3	2	3	1
Sapphire1_18346_rep1	7	2	2	2	1
Sapphire1_18386_rep2	11	9	2	4	3
Sapphire1_18400_rep1	0	5	2	3	1
Sapphire1_18438_rep1	12	2	2	2	1
Sapphire1_18456_rep1	7	5	2	3	1
Sapphire1_18462_rep1	0	12	3	5	2
Sapphire1_18478_rep1	1	4	2	2	1
Sapphire1_18560_rep1	7	3	2	3	2
Sapphire1_18566_rep1	7	3	2	2	1
Sapphire1_18663_rep1	7	3	2	3	1
Sapphire1_18726_rep1	0	2	2	2	1
Sapphire1_18741_rep1	7	4	2	3	2
Sapphire1_1874_rep1	3	36	3	6	2
Sapphire1_18750_rep1	15	5	2	3	2
Sapphire1_18816_rep1	13	3	2	2	2
Sapphire1_18847_rep1	12	3	2	2	1
Sapphire1_18889_rep1	9	4	2	3	1
Sapphire1_18978_rep1	11	3	2	3	1
Sapphire1_19017_rep1	7	5	2	3	2
Sapphire1_19039_rep1	0	2	2	2	1
Sapphire1_19044_rep1	7	3	2	2	1
Sapphire1_19067_rep1	0	2	2	2	1
Sapphire1_19100_rep1	12	2	2	2	1
Sapphire1_19118_rep1	0	29	3	7	3
Sapphire1_19135_rep1	7	3	2	3	1
Sapphire1_19288_rep1	3	7	3	4	2
Sapphire1_19292_rep1	11	3	2	3	1
Sapphire1_19305_rep1	0	2	2	2	1
Sapphire1_19313_rep1	0	2	2	2	1
Sapphire1_19329_rep1	3	12	3	7	2
Sapphire1_19340_rep1	0	8	2	4	1
Sapphire1_19348_rep1	12	3	2	3	2
Sapphire1_19351_rep1	13	2	2	2	1
Sapphire1_19365_rep1	7	2	2	2	1
Sapphire1_19473_rep1	0	2	2	2	1
Sapphire1_19501_rep1	12	3	2	3	1
Sapphire1_19562_rep1	7	2	2	2	1
Sapphire1_19564_rep1	12	6	2	3	3
Sapphire1_19649_rep1	0	4	2	4	1
Sapphire1_19677_rep1	0	2	2	2	1
Sapphire1_19678_rep1	15	4	2	3	1
Sapphire1_19710_rep1	5	6	2	3	1
Sapphire1_19722_rep1	7	2	2	2	1
Sapphire1_19739_rep1	7	2	2	2	1
Sapphire1_19756_rep1	7	2	2	2	1
Sapphire1_19777_rep1	7	3	2	2	1
Sapphire1_19779_rep1	4	7	2	3	2
Sapphire1_19789_rep1	7	2	2	2	1
Sapphire1_19803_rep1	7	3	2	3	1
Sapphire1_19819_rep1	15	7	2	3	2
Sapphire1_19843_rep1	12	2	2	2	1
Sapphire1_19891_rep1	6	3	2	2	1
Sapphire1_19943_rep1	7	2	2	2	1
Sapphire1_19950_rep1	16	37	3	5	3
Sapphire1_19963_rep1	0	3	2	2	2
Sapphire1_19978_rep1	0	2	2	2	1
Sapphire1_20004_rep1	0	3	2	2	1
Sapphire1_20007_rep1	0	2	2	2	1
Sapphire1_20016_rep1	12	2	2	2	1
Sapphire1_20024_rep1	9	8	2	3	2
Sapphire1_20040_rep1	16	9	2	4	1
Sapphire1_20056_rep1	16	6	2	3	1
Sapphire1_20073_rep1	7	2	2	2	1
Sapphire1_20084_rep1	1	9	2	3	1
Sapphire1_20085_rep1	0	2	2	2	1
Sapphire1_20156_rep1	7	5	2	3	2
Sapphire1_20214_rep1	0	3	2	2	2
Sapphire1_20263_rep1	0	3	2	3	2
Sapphire1_20268_rep1	1	12	2	4	2
Sapphire1_20308_rep1	0	7	2	4	2
Sapphire1_20329_rep1	0	5	2	3	2
Sapphire1_20353_rep1	0	2	2	2	1
Sapphire1_20359_rep1	0	4	2	3	2
Sapphire1_20360_rep1	0	4	2	3	3
Sapphire1_20385_rep1	17	4	3	4	1
Sapphire1_20386_rep1	11	3	2	2	1
Sapphire1_20393_rep2	3	40	3	6	2
Sapphire1_20400_rep1	7	3	2	3	1
Sapphire1_20431_rep1	0	7	2	3	2
Sapphire1_20514_rep1	12	2	2	2	1
Sapphire1_20538_rep2	10	4	2	3	2
Sapphire1_20552_rep1	7	3	2	3	2
Sapphire1_20569_rep1	16	7	2	3	1
Sapphire1_20575_rep2	0	4	2	3	1
Sapphire1_20602_rep1	0	4	2	3	2
Sapphire1_20617_rep1	0	2	2	2	1
Sapphire1_20685_rep1	7	2	2	2	1
Sapphire1_20703_rep1	7	4	2	2	1
Sapphire1_20715_rep1	7	2	2	2	1
Sapphire1_20808_rep1	0	5	2	3	1
Sapphire1_20813_rep1	10	2	2	2	1
Sapphire1_20814_rep1	3	4	3	4	1
Sapphire1_20821_rep1	13	3	2	2	2
Sapphire1_20840_rep1	7	4	2	2	2
Sapphire1_20850_rep1	3	13	3	6	1
Sapphire1_20891_rep1	1	5	2	4	1
Sapphire1_20924_rep1	11	3	2	3	1
Sapphire1_20926_rep2	0	2	2	2	1
Sapphire1_20973_rep1	0	2	2	2	1
Sapphire1_21032_rep1	6	5	2	2	1
Sapphire1_21038_rep1	0	2	2	2	1
Sapphire1_21055_rep1	0	14	2	3	3
Sapphire1_21058_rep1	4	10	3	5	2
Sapphire1_21131_rep1	0	3	2	3	1
Sapphire1_21154_rep1	16	9	2	3	1
Sapphire1_21156_rep1	12	6	2	3	1
Sapphire1_21186_rep1	0	3	2	2	1
Sapphire1_21188_rep2	7	5	2	3	2
Sapphire1_21202_rep2	11	3	2	2	1
Sapphire1_21239_rep1	12	4	2	3	2
Sapphire1_21244_rep1	0	3	2	3	1
Sapphire1_21281_rep1	0	2	2	2	1
Sapphire1_21343_rep1	11	4	2	2	1
Sapphire1_21406_rep1	0	5	2	3	1
Sapphire1_21416_rep1	7	2	2	2	1
Sapphire1_21422_rep1	7	4	2	2	2
Sapphire1_21424_rep1	0	3	2	3	1
Sapphire1_21512_rep1	12	3	2	3	1
Sapphire1_21577_rep1	12	6	2	3	3
Sapphire1_21586_rep2	0	7	2	4	2
Sapphire1_21603_rep1	0	3	2	3	1
Sapphire1_21606_rep1	7	3	2	2	1
Sapphire1_21608_rep1	0	4	2	2	2
Sapphire1_21633_rep1	12	4	3	4	2
Sapphire1_21644_rep1	0	2	2	2	1
Sapphire1_21677_rep2	0	5	2	3	2
Sapphire1_21704_rep1	12	4	2	3	1
Sapphire1_21733_rep1	3	5	3	4	1
Sapphire1_21743_rep1	12	2	2	2	1
Sapphire1_21749_rep1	12	6	2	2	2
Sapphire1_21797_rep1	10	2	2	2	1
Sapphire1_21813_rep1	4	8	2	3	1
Sapphire1_21819_rep1	3	5	3	3	1
Sapphire1_21834_rep1	7	7	2	3	2
Sapphire1_21846_rep1	0	4	2	3	1
Sapphire1_21856_rep1	0	5	2	3	1
Sapphire1_21887_rep1	0	3	2	2	1
Sapphire1_21891_rep1	3	19	3	6	3
Sapphire1_21934_rep1	0	8	2	3	2
Sapphire1_22011_rep1	1	6	2	3	3
Sapphire1_22023_rep1	10	2	2	2	1
Sapphire1_22077_rep1	11	3	2	2	1
Sapphire1_22083_rep1	0	2	2	2	1
Sapphire1_22111_rep1	7	2	2	2	1
Sapphire1_22128_rep1	12	5	2	3	1
Sapphire1_22204_rep1	0	6	2	3	2
Sapphire1_22236_rep1	0	4	2	4	1
Sapphire1_22319_rep1	0	7	2	3	1
Sapphire1_22350_rep1	12	5	2	3	2
Sapphire1_22357_rep1	0	4	2	3	3
Sapphire1_22360_rep1	19	3	3	3	1
Sapphire1_22378_rep1	15	2	2	2	1
Sapphire1_22379_rep1	11	3	2	3	1
Sapphire1_22387_rep1	0	3	2	2	1
Sapphire1_22405_rep1	0	3	2	3	1
Sapphire1_22408_rep1	0	2	2	2	1
Sapphire1_22428_rep1	7	6	2	3	2
Sapphire1_22430_rep1	0	2	2	2	1
Sapphire1_22433_rep1	0	5	2	3	2
Sapphire1_22436_rep1	0	3	2	2	2
Sapphire1_22519_rep1	12	14	2	4	3
Sapphire1_22536_rep1	6	3	2	2	1
Sapphire1_22597_rep1	0	8	2	3	2
Sapphire1_22606_rep1	7	4	2	3	1
Sapphire1_22664_rep1	15	14	2	4	2
Sapphire1_22672_rep1	0	2	2	2	1
Sapphire1_22714_rep1	7	3	2	2	1
Sapphire1_22739_rep2	7	2	2	2	1
Sapphire1_22741_rep1	0	7	2	4	1
Sapphire1_22837_rep1	0	3	2	3	1
Sapphire1_22864_rep1	16	6	2	3	2
Sapphire1_22898_rep2	7	3	2	3	2
Sapphire1_22915_rep1	1	3	2	3	1
Sapphire1_22931_rep1	4	13	2	4	3
Sapphire1_22968_rep1	1	4	2	3	1
Sapphire1_22969_rep1	0	16	2	3	3
Sapphire1_22977_rep2	15	14	2	3	3
Sapphire1_22991_rep1	10	2	2	2	1
Sapphire1_23006_rep1	19	3	3	3	1
Sapphire1_23012_rep1	12	2	2	2	1
Sapphire1_23034_rep1	0	3	2	2	1
Sapphire1_23049_rep2	0	9	2	3	2
Sapphire1_23079_rep1	7	3	2	3	1
Sapphire1_23099_rep1	0	2	2	2	1
Sapphire1_23105_rep1	3	17	3	5	2
Sapphire1_23121_rep1	11	14	2	4	2
Sapphire1_23140_rep1	0	3	2	2	2
Sapphire1_23151_rep1	16	5	2	3	1
Sapphire1_23170_rep1	0	5	2	3	3
Sapphire1_23227_rep1	0	3	2	2	1
Sapphire1_23236_rep1	3	17	3	4	1
Sapphire1_23281_rep1	7	2	2	2	1
Sapphire1_23294_rep1	1	5	2	4	1
Sapphire1_23304_rep1	0	20	2	4	1
Sapphire1_23315_rep1	7	4	2	3	1
Sapphire1_23319_rep1	0	2	2	2	1
Sapphire1_23338_rep1	13	3	2	3	1
Sapphire1_23394_rep1	4	11	2	3	2
Sapphire1_23400_rep1	7	3	2	3	1
Sapphire1_23460_rep1	0	2	2	2	1
Sapphire1_23523_rep1	7	2	2	2	1
Sapphire1_23535_rep1	0	2	2	2	1
Sapphire1_23539_rep1	13	8	2	3	3
Sapphire1_23575_rep1	0	4	2	3	1
Sapphire1_23579_rep1	3	22	3	5	2
Sapphire1_23603_rep1	19	32	3	6	3
Sapphire1_23625_rep1	3	28	3	8	2
Sapphire1_23689_rep1	0	2	2	2	1
Sapphire1_23708_rep1	12	4	2	4	2
Sapphire1_23727_rep1	7	2	2	2	1
Sapphire1_23751_rep1	3	14	3	6	2
Sapphire1_23817_rep1	11	22	2	3	2
Sapphire1_23822_rep1	16	11	2	4	3
Sapphire1_23858_rep1	0	6	2	3	1
Sapphire1_23946_rep1	0	2	2	2	1
Sapphire1_23964_rep1	7	6	2	4	2
Sapphire1_23965_rep1	0	4	2	2	1
Sapphire1_23997_rep1	7	2	2	2	1
Sapphire1_24010_rep1	10	3	2	2	1
Sapphire1_24022_rep1	7	8	2	3	2
Sapphire1_24035_rep1	3	30	3	6	2
Sapphire1_24055_rep1	0	3	2	2	1
Sapphire1_24074_rep1	0	2	2	2	1
Sapphire1_24100_rep1	7	10	2	3	2
Sapphire1_24131_rep1	1	8	2	3	2
Sapphire1_24132_rep1	7	5	2	3	1
Sapphire1_24133_rep1	5	6	2	3	1
Sapphire1_24135_rep1	7	2	2	2	1
Sapphire1_24179_rep1	12	2	2	2	1
Sapphire1_24216_rep1	17	8	3	3	3
Sapphire1_24313_rep1	7	4	2	3	1
Sapphire1_24367_rep2	12	8	2	3	2
Sapphire1_24383_rep1	7	2	2	2	1
Sapphire1_24412_rep1	7	3	2	3	1
Sapphire1_24428_rep1	7	4	2	3	1
Sapphire1_24433_rep1	0	3	2	2	1
Sapphire1_24462_rep1	0	2	2	2	1
Sapphire1_24503_rep1	19	7	3	3	1
Sapphire1_24536_rep1	12	2	2	2	1
Sapphire1_24539_rep1	0	4	2	3	2
Sapphire1_24554_rep1	0	4	2	2	2
Sapphire1_24562_rep1	3	11	3	5	2
Sapphire1_24566_rep1	0	6	3	4	2
Sapphire1_24567_rep2	10	10	2	4	2
Sapphire1_24583_rep1	12	2	2	2	1
Sapphire1_24596_rep1	0	8	2	3	2
Sapphire1_24600_rep1	6	5	2	3	1
Sapphire1_24635_rep1	7	2	2	2	1
Sapphire1_24647_rep1	0	4	2	3	2
Sapphire1_24660_rep1	7	8	2	4	2
Sapphire1_24674_rep1	0	4	2	3	1
Sapphire1_24709_rep1	12	2	2	2	1
Sapphire1_24726_rep1	7	3	2	3	2
Sapphire1_24731_rep1	0	10	2	4	1
Sapphire1_24760_rep1	7	5	2	4	2
Sapphire1_24793_rep1	1	7	2	3	2
Sapphire1_24802_rep1	13	2	2	2	1
Sapphire1_24816_rep1	0	3	2	3	1
Sapphire1_24831_rep1	9	4	2	2	1
Sapphire1_24835_rep1	1	7	2	4	2
Sapphire1_24837_rep1	5	5	2	2	2
Sapphire1_24871_rep1	0	5	2	3	2
Sapphire1_24909_rep1	1	15	2	4	2
Sapphire1_24945_rep1	12	2	2	2	1
Sapphire1_24954_rep1	7	2	2	2	1
Sapphire1_24956_rep1	0	2	2	2	1
Sapphire1_24974_rep1	12	2	2	2	1
Sapphire1_24987_rep1	15	7	2	3	2
Sapphire1_25045_rep1	15	2	2	2	1
Sapphire1_25065_rep1	0	2	2	2	1
Sapphire1_25076_rep1	0	6	2	4	2
Sapphire1_25094_rep1	13	6	2	3	1
Sapphire1_25107_rep1	11	4	2	3	2
Sapphire1_25126_rep1	0	6	2	3	3
Sapphire1_25133_rep1	12	2	2	2	1
Sapphire1_25141_rep1	6	5	2	3	2
Sapphire1_25146_rep1	0	4	2	3	1
Sapphire1_25223_rep1	0	3	2	3	1
Sapphire1_25237_rep1	13	2	2	2	1
Sapphire1_25241_rep1	3	25	3	5	2
Sapphire1_25262_rep1	7	5	2	4	2
Sapphire1_25278_rep1	12	3	2	3	2
Sapphire1_25285_rep1	0	2	2	2	1
Sapphire1_25308_rep2	13	6	2	3	2
Sapphire1_25334_rep1	0	2	2	2	1
Sapphire1_25438_rep2	12	11	2	3	2
Sapphire1_25449_rep1	16	12	2	3	3
Sapphire1_25454_rep1	11	8	2	3	3
Sapphire1_25494_rep1	10	3	2	3	1
Sapphire1_25517_rep1	7	2	2	2	1
Sapphire1_25548_rep1	16	9	2	4	1
Sapphire1_25555_rep1	0	2	2	2	1
Sapphire1_25579_rep2	6	18	2	3	1
Sapphire1_25582_rep1	7	8	3	6	3
Sapphire1_25583_rep1	0	3	2	3	1
Sapphire1_25648_rep1	7	3	2	3	1
Sapphire1_25662_rep1	12	4	2	3	1
Sapphire1_25699_rep1	15	8	2	4	3
Sapphire1_25704_rep1	12	3	2	3	1
Sapphire1_25728_rep1	3	4	3	3	1
Sapphire1_25730_rep2	3	103	3	7	3
Sapphire1_25755_rep1	11	8	2	3	2
Sapphire1_25768_rep1	0	6	2	4	2
Sapphire1_25785_rep1	0	2	2	2	1
Sapphire1_25804_rep1	7	3	2	2	1
Sapphire1_25811_rep1	12	6	2	4	1
Sapphire1_25819_rep1	0	5	2	2	1
Sapphire1_25862_rep2	1	12	2	3	2
Sapphire1_25890_rep2	7	1	1	1	1
Sapphire1_25921_rep1	1	9	2	4	1
Sapphire1_25984_rep1	0	10	2	4	2
Sapphire1_25990_rep1	19	444	3	6	3
Sapphire1_26020_rep1	11	6	2	2	1
Sapphire1_26021_rep1	0	4	2	3	1
Sapphire1_26056_rep1	4	7	2	4	1
Sapphire1_26082_rep1	7	3	2	3	1
Sapphire1_26096_rep1	0	2	2	2	1
Sapphire1_26099_rep2	0	2	2	2	1
Sapphire1_26102_rep1	0	3	2	3	1
Sapphire1_26105_rep1	7	3	2	3	1
Sapphire1_26106_rep1	0	8	3	5	2
Sapphire1_26127_rep1	0	11	2	4	3
Sapphire1_26164_rep1	7	4	2	3	2
Sapphire1_26166_rep1	0	2	2	2	1
Sapphire1_26168_rep2	1	2	2	2	1
Sapphire1_26229_rep2	9	9	2	3	2
Sapphire1_26242_rep1	0	2	2	2	1
Sapphire1_26265_rep1	0	6	2	3	3
Sapphire1_26281_rep2	7	2	2	2	1
Sapphire1_26286_rep1	3	10	3	5	1
Sapphire1_26299_rep1	3	23	3	7	3
Sapphire1_26379_rep1	7	2	2	2	1
Sapphire1_26399_rep1	15	13	2	3	3
Sapphire1_26433_rep1	11	3	2	2	1
Sapphire1_26450_rep1	15	12	2	3	3
Sapphire1_26467_rep1	1	27	2	4	3
Sapphire1_26492_rep1	15	7	2	3	1
Sapphire1_26529_rep1	7	3	2	2	2
Sapphire1_26555_rep1	0	4	2	3	1
Sapphire1_26574_rep1	13	5	2	3	2
Sapphire1_26577_rep1	0	4	2	2	2
Sapphire1_26605_rep2	6	13	2	3	3
Sapphire1_26631_rep1	0	8	3	4	2
Sapphire1_26637_rep1	0	5	2	2	1
Sapphire1_26653_rep2	15	5	2	3	2
Sapphire1_26668_rep1	16	34	3	6	2
Sapphire1_26681_rep1	1	6	2	4	2
Sapphire1_26716_rep1	9	4	2	3	1
Sapphire1_26731_rep1	1	11	2	4	2
Sapphire1_26737_rep1	0	1	1	1	1
Sapphire1_26751_rep1	0	4	2	2	1
Sapphire1_26777_rep1	0	2	2	2	1
Sapphire1_26784_rep2	7	2	2	2	1
Sapphire1_26797_rep1	6	3	2	3	1
Sapphire1_26801_rep1	3	12	3	5	2
Sapphire1_26805_rep1	7	3	2	2	1
Sapphire1_26832_rep1	5	6	2	3	2
Sapphire1_26896_rep1	16	263	3	8	3
Sapphire1_26929_rep2	6	3	2	2	1
Sapphire1_26940_rep1	1	7	2	4	1
Sapphire1_26976_rep1	7	4	2	3	2
Sapphire1_26987_rep1	10	2	2	2	1
Sapphire1_26997_rep1	1	7	3	4	2
Sapphire1_27013_rep1	7	2	2	2	1
Sapphire1_27075_rep1	13	2	2	2	1
Sapphire1_27081_rep1	15	7	2	4	2
Sapphire1_27083_rep1	0	2	2	2	1
Sapphire1_27090_rep1	0	10	2	3	3
Sapphire1_27118_rep2	3	6	3	6	1
Sapphire1_27157_rep1	3	7	3	5	2
Sapphire1_27181_rep1	0	3	2	2	1
Sapphire1_27186_rep1	12	4	2	3	2
Sapphire1_27205_rep1	0	3	2	3	1
Sapphire1_27210_rep1	12	13	2	4	3
Sapphire1_27213_rep1	3	6	3	4	1
Sapphire1_27248_rep1	11	6	2	4	2
Sapphire1_27251_rep1	7	3	2	2	2
Sapphire1_27258_rep1	11	5	2	2	1
Sapphire1_27285_rep1	7	3	2	2	1
Sapphire1_27290_rep1	7	2	2	2	1
Sapphire1_27365_rep1	0	4	2	3	3
Sapphire1_27387_rep1	0	5	2	3	1
Sapphire1_27427_rep1	0	4	2	3	1
Sapphire1_27450_rep1	3	19	3	6	3
Sapphire1_27470_rep2	3	42	3	7	3
Sapphire1_27475_rep1	13	3	2	3	1
Sapphire1_27519_rep2	0	3	2	2	1
Sapphire1_27593_rep2	1	7	2	3	2
Sapphire1_27627_rep1	9	4	2	2	1
Sapphire1_27655_rep1	1	11	2	4	2
Sapphire1_27662_rep1	10	3	2	2	1
Sapphire1_27711_rep1	12	2	2	2	1
Sapphire1_27721_rep1	12	8	2	4	3
Sapphire1_27734_rep1	13	2	2	2	1
Sapphire1_27784_rep1	1	2	2	2	1
Sapphire1_27797_rep1	1	12	2	4	2
Sapphire1_27819_rep1	7	7	2	4	2
Sapphire1_27824_rep1	19	3	3	3	1
Sapphire1_27825_rep1	5	5	2	3	1
Sapphire1_27882_rep1	12	8	2	3	1
Sapphire1_27929_rep1	17	18	3	5	2
Sapphire1_27930_rep1	0	4	2	4	1
Sapphire1_27938_rep1	12	4	2	4	1
Sapphire1_27950_rep1	9	9	2	4	3
Sapphire1_27984_rep2	12	13	2	3	3
Sapphire1_27991_rep2	12	4	2	3	2
Sapphire1_27992_rep1	0	3	1	2	1
Sapphire1_28001_rep2	13	14	2	3	2
Sapphire1_28020_rep1	12	3	2	3	2
Sapphire1_28036_rep1	7	2	2	2	1
Sapphire1_28039_rep1	12	3	2	3	2
Sapphire1_28049_rep2	6	11	2	3	1
Sapphire1_28056_rep1	12	2	2	2	1
Sapphire1_28085_rep1	0	3	2	2	1
Sapphire1_28089_rep1	0	2	2	2	1
Sapphire1_28091_rep1	12	2	2	2	1
Sapphire1_28145_rep2	10	6	2	3	2
Sapphire1_28146_rep1	0	2	2	2	1
Sapphire1_28148_rep1	12	28	2	4	3
Sapphire1_28156_rep1	0	5	2	3	1
Sapphire1_28160_rep1	9	5	2	3	1
Sapphire1_28166_rep1	0	3	2	2	2
Sapphire1_28171_rep1	0	9	2	4	2
Sapphire1_28173_rep2	1	9	2	3	2
Sapphire1_28181_rep1	9	4	2	3	1
Sapphire1_28187_rep1	0	4	2	3	2
Sapphire1_28208_rep1	0	7	2	3	1
Sapphire1_28212_rep1	2	4	2	4	1
Sapphire1_28213_rep1	0	4	2	3	1
Sapphire1_28232_rep1	0	2	2	2	1
Sapphire1_28238_rep1	0	3	2	3	1
Sapphire1_28239_rep1	15	22	2	4	2
Sapphire1_28241_rep1	0	4	2	3	2
Sapphire1_28279_rep1	0	3	2	2	2
Sapphire1_28294_rep1	12	2	2	2	1
Sapphire1_28298_rep1	15	5	2	3	1
Sapphire1_28308_rep1	0	13	2	3	2
Sapphire1_28336_rep1	3	10	3	4	2
Sapphire1_28343_rep1	6	4	2	3	1
Sapphire1_28344_rep1	0	4	2	3	2
Sapphire1_28372_rep1	7	3	2	2	1
Sapphire1_28415_rep1	0	2	2	2	1
Sapphire1_28419_rep1	7	2	2	2	1
Sapphire1_28451_rep1	0	6	2	3	2
Sapphire1_28452_rep1	0	2	2	2	1
Sapphire1_28455_rep1	10	5	2	3	2
Sapphire1_28456_rep1	4	6	2	3	2
Sapphire1_28461_rep1	0	8	3	4	2
Sapphire1_28462_rep1	7	2	2	2	1
Sapphire1_28477_rep1	15	4	2	2	1
Sapphire1_28478_rep2	0	8	2	3	2
Sapphire1_28481_rep1	15	4	2	3	1
Sapphire1_28490_rep1	10	2	2	2	1
Sapphire1_28504_rep2	9	25	3	4	2
Sapphire1_28603_rep1	7	2	2	2	1
Sapphire1_28618_rep1	7	2	2	2	1
Sapphire1_28631_rep2	3	13	3	3	1
Sapphire1_28637_rep1	0	2	2	2	1
Sapphire1_28640_rep2	0	4	2	2	1
Sapphire1_28644_rep1	0	2	2	2	1
Sapphire1_28658_rep1	0	34	3	6	3
Sapphire1_28679_rep1	7	2	2	2	1
Sapphire1_28681_rep1	16	38	2	4	2
Sapphire1_28698_rep1	12	4	2	3	2
Sapphire1_28709_rep1	0	2	2	2	1
Sapphire1_28710_rep1	0	8	2	3	2
Sapphire1_28713_rep1	0	7	2	4	2
Sapphire1_28721_rep1	12	3	2	3	1
Sapphire1_28730_rep1	2	8	2	4	3
Sapphire1_28736_rep1	15	3	2	3	1
Sapphire1_28769_rep1	0	7	2	4	1
Sapphire1_28775_rep1	7	554	3	8	3
Sapphire1_28787_rep1	7	3	2	3	1
Sapphire1_28798_rep1	7	3	2	3	1
Sapphire1_28816_rep1	0	2	2	2	1
Sapphire1_28823_rep1	7	3	2	2	1
Sapphire1_28836_rep1	13	4	2	3	2
Sapphire1_28849_rep1	0	9	2	3	3
Sapphire1_28902_rep2	19	9	3	3	1
Sapphire1_28908_rep2	0	6	2	3	2
Sapphire1_28918_rep1	7	3	2	2	1
Sapphire1_28937_rep1	0	2	2	2	1
Sapphire1_28939_rep1	12	3	2	3	1
Sapphire1_28951_rep1	0	2	2	2	1
Sapphire1_28992_rep2	12	84	2	4	2
Sapphire1_29017_rep1	12	2	2	2	1
Sapphire1_29031_rep1	0	2	2	2	1
Sapphire1_29067_rep1	7	7	2	3	2
Sapphire1_29070_rep1	12	2	2	2	1
Sapphire1_29071_rep1	7	10	2	3	2
Sapphire1_29077_rep1	10	11	2	3	3
Sapphire1_29085_rep1	13	3	2	2	2
Sapphire1_29095_rep1	7	2	2	2	1
Sapphire1_29106_rep1	12	3	2	2	1
Sapphire1_29111_rep1	7	3	2	3	1
Sapphire1_29136_rep1	0	4	2	2	2
Sapphire1_29139_rep1	0	2	2	2	1
Sapphire1_29140_rep1	0	2	2	2	1
Sapphire1_29141_rep1	3	18	3	7	3
Sapphire1_29146_rep1	17	32	3	6	2
Sapphire1_29151_rep1	0	4	2	3	1
Sapphire1_29155_rep1	0	4	2	2	3
Sapphire1_29162_rep2	7	4	2	2	1
Sapphire1_29165_rep1	16	8	2	4	2
Sapphire1_29171_rep1	4	16	2	4	2
Sapphire1_29196_rep1	1	22	2	4	2
Sapphire1_29206_rep1	12	5	2	3	3
Sapphire1_29246_rep1	7	3	2	3	1
Sapphire1_29279_rep1	3	13	3	6	2
Sapphire1_29292_rep1	16	7	2	3	2
Sapphire1_29293_rep2	0	18	3	5	3
Sapphire1_29294_rep1	6	35	3	6	2
Sapphire1_29304_rep1	0	3	2	2	1
Sapphire1_29340_rep1	16	8	2	4	2
Sapphire1_29342_rep1	0	2	2	2	1
Sapphire1_29362_rep1	16	8	2	3	1
Sapphire1_29377_rep1	12	3	2	3	1
Sapphire1_29393_rep1	10	2	2	2	1
Sapphire1_29477_rep1	11	4	2	3	1
Sapphire1_29487_rep1	3	29	3	7	3
Sapphire1_29489_rep1	9	23	3	4	2
Sapphire1_29491_rep1	7	5	2	3	1
Sapphire1_29514_rep1	16	11	2	3	2
Sapphire1_29530_rep1	0	2	2	2	1
Sapphire1_29534_rep1	1	23	2	3	3
Sapphire1_29553_rep1	0	2	2	2	1
Sapphire1_29571_rep1	2	4	2	2	1
Sapphire1_29615_rep1	1	733	3	7	3
Sapphire1_29623_rep1	5	5	2	3	1
Sapphire1_29660_rep1	0	4	2	3	1
Sapphire1_29683_rep1	12	3	2	2	2
Sapphire1_29686_rep1	7	3	2	3	1
Sapphire1_29691_rep1	0	2	2	2	1
Sapphire1_29693_rep1	12	5	2	3	1
Sapphire1_29722_rep1	2	7	2	2	2
Sapphire1_29746_rep1	0	2	2	2	1
Sapphire1_29757_rep1	0	4	2	3	1
Sapphire1_29768_rep2	0	4	3	3	2
Sapphire1_29821_rep1	11	3	2	2	1
Sapphire1_29836_rep2	7	6	2	3	2
Sapphire1_29841_rep1	3	18	3	7	1
Sapphire1_29854_rep1	2	13	2	3	3
Sapphire1_29859_rep1	10	2	2	2	1
Sapphire1_29867_rep1	1	8	2	4	1
Sapphire1_29870_rep1	0	7	2	4	3
Sapphire1_29875_rep1	15	12	2	3	3
Sapphire1_29911_rep1	7	5	2	4	2
Sapphire1_29916_rep1	0	2	2	2	1
Sapphire1_29922_rep2	13	7	2	3	2
Sapphire1_29958_rep1	0	11	2	4	1
Sapphire1_29964_rep2	0	10	2	2	1
Sapphire1_29972_rep1	0	3	2	2	1
Sapphire1_29989_rep2	12	10	3	4	2
Sapphire1_30037_rep1	2	9	2	4	2
Sapphire1_30075_rep1	5	6	2	2	1
Sapphire1_30089_rep1	12	2	2	2	1
Sapphire1_30099_rep1	0	6	2	4	1
Sapphire1_30104_rep1	3	10	3	4	3
Sapphire1_30127_rep1	13	3	2	2	1
Sapphire1_30131_rep1	0	5	2	3	2
Sapphire1_30136_rep1	7	3	2	2	2
Sapphire1_30145_rep1	5	20	2	4	2
Sapphire1_30174_rep1	0	8	3	4	2
Sapphire1_30176_rep1	11	4	2	4	1
Sapphire1_30197_rep1	3	34	3	5	3
Sapphire1_30206_rep1	0	2	2	2	1
Sapphire1_30228_rep1	7	3	2	3	1
Sapphire1_30231_rep1	3	5	3	4	1
Sapphire1_30242_rep1	6	3	2	3	1
Sapphire1_30249_rep1	7	2	2	2	1
Sapphire1_30251_rep1	7	2	2	2	1
Sapphire1_30265_rep1	0	2	2	2	1
Sapphire1_3026_rep1	10	3	2	3	2
Sapphire1_30294_rep1	16	16	2	3	3
Sapphire1_30297_rep1	7	3	2	3	1
Sapphire1_30307_rep1	7	2	2	2	1
Sapphire1_30323_rep1	7	3	2	3	1
Sapphire1_30325_rep1	7	5	2	3	2
Sapphire1_30348_rep1	0	3	2	2	1
Sapphire1_30353_rep1	9	13	2	3	2
Sapphire1_30363_rep1	0	2	2	2	1
Sapphire1_30367_rep1	0	3	2	2	2
Sapphire1_30393_rep2	3	15	3	7	2
Sapphire1_30411_rep1	0	7	2	4	2
Sapphire1_30419_rep1	7	3	2	3	2
Sapphire1_30425_rep1	0	2	2	2	1
Sapphire1_30432_rep1	0	9	2	4	2
Sapphire1_30437_rep1	0	4	2	3	2
Sapphire1_30440_rep2	16	5	2	2	1
Sapphire1_30462_rep1	12	3	2	2	1
Sapphire1_30513_rep1	13	2	2	2	1
Sapphire1_30523_rep1	16	25	2	3	3
Sapphire1_30548_rep1	3	6	3	4	2
Sapphire1_30589_rep1	7	2	2	2	1
Sapphire1_30592_rep1	7	8	2	4	3
Sapphire1_30631_rep1	0	2	2	2	1
Sapphire1_30641_rep1	3	8	3	6	1
Sapphire1_30685_rep1	9	6	2	3	1
Sapphire1_30689_rep1	13	4	2	3	1
Sapphire1_30725_rep1	12	2	2	2	1
Sapphire1_30731_rep1	2	4	2	2	1
Sapphire1_30755_rep1	7	5	2	3	1
Sapphire1_30769_rep1	0	2	2	2	1
Sapphire1_30772_rep1	5	19	2	4	2
Sapphire1_30779_rep1	7	2	2	2	1
Sapphire1_30782_rep1	0	10	3	5	3
Sapphire1_30785_rep1	16	21	2	4	2
Sapphire1_30790_rep1	0	6	2	3	1
Sapphire1_30806_rep1	0	2	2	2	1
Sapphire1_30810_rep1	0	3	2	2	1
Sapphire1_30825_rep1	11	4	2	2	1
Sapphire1_30833_rep1	0	5	2	3	2
Sapphire1_30856_rep1	6	5	2	4	2
Sapphire1_30872_rep1	0	2	2	2	1
Sapphire1_30903_rep1	5	7	2	3	2
Sapphire1_30915_rep1	0	2	2	2	1
Sapphire1_30921_rep1	7	2	2	2	1
Sapphire1_30924_rep1	7	4	2	3	2
Sapphire1_30949_rep1	11	7	2	4	2
Sapphire1_30960_rep1	7	5	2	3	2
Sapphire1_30971_rep2	0	2	2	2	1
Sapphire1_30984_rep1	11	6	2	3	2
Sapphire1_31031_rep1	9	4	2	3	1
Sapphire1_31043_rep1	0	11	3	6	3
Sapphire1_31057_rep1	1	4	2	3	2
Sapphire1_31085_rep2	0	10	2	4	3
Sapphire1_31097_rep1	7	5	2	3	1
Sapphire1_31105_rep2	0	6	2	3	2
Sapphire1_31114_rep1	16	14	2	3	2
Sapphire1_31117_rep1	0	6	2	3	1
Sapphire1_31138_rep1	7	3	2	3	1
Sapphire1_31141_rep1	12	2	2	2	1
Sapphire1_31154_rep1	10	4	2	3	1
Sapphire1_31163_rep1	1	20	3	4	3
Sapphire1_31183_rep1	0	9	2	4	2
Sapphire1_31211_rep1	0	3	2	3	1
Sapphire1_31242_rep1	12	6	2	3	1
Sapphire1_31243_rep1	0	8	2	3	2
Sapphire1_31245_rep2	0	4	2	3	1
Sapphire1_31247_rep1	0	2	2	2	1
Sapphire1_31295_rep1	6	14	2	4	2
Sapphire1_31313_rep1	0	229	3	4	3
Sapphire1_31314_rep1	4	15	2	3	3
Sapphire1_31339_rep1	13	7	2	3	2
Sapphire1_31342_rep1	12	4	2	2	1
Sapphire1_31354_rep1	16	10	2	4	1
Sapphire1_31376_rep2	5	16	2	4	3
Sapphire1_31384_rep1	7	3	2	2	2
Sapphire1_31390_rep1	10	6	2	3	2
Sapphire1_31393_rep1	3	15	3	6	1
Sapphire1_31408_rep2	0	3	2	2	2
Sapphire1_31411_rep1	12	6	2	3	1
Sapphire1_31415_rep1	7	4	2	4	2
Sapphire1_31418_rep1	0	2	2	2	1
Sapphire1_31434_rep1	3	14	3	5	1
Sapphire1_31469_rep1	7	6	2	3	2
Sapphire1_31508_rep2	2	4	2	3	1
Sapphire1_31514_rep1	17	11	3	5	2
Sapphire1_31525_rep2	12	5	2	2	1
Sapphire1_31532_rep2	7	6	2	3	2
Sapphire1_31543_rep1	7	3	2	3	1
Sapphire1_31549_rep2	7	6	3	4	3
Sapphire1_31562_rep1	11	3	2	2	1
Sapphire1_31583_rep1	11	3	2	3	1
Sapphire1_31596_rep2	17	14	3	5	3
Sapphire1_31614_rep1	3	28	3	5	3
Sapphire1_31622_rep1	0	6	2	4	2
Sapphire1_31673_rep1	3	18	3	7	2
Sapphire1_31674_rep1	15	4	2	3	1
Sapphire1_31680_rep1	7	3	2	2	1
Sapphire1_31681_rep1	7	4	2	3	2
Sapphire1_31692_rep1	0	6	2	3	2
Sapphire1_31698_rep2	7	21	3	5	3
Sapphire1_31722_rep1	0	4	2	3	1
Sapphire1_31739_rep1	11	4	2	3	1
Sapphire1_31784_rep1	0	4	2	3	3
Sapphire1_31814_rep1	10	3	2	3	1
Sapphire1_31840_rep1	3	11	3	5	1
Sapphire1_31846_rep1	12	3	2	3	2
Sapphire1_31866_rep1	15	13	2	4	2
Sapphire1_31868_rep1	7	2	2	2	1
Sapphire1_31883_rep1	1	6	2	2	1
Sapphire1_31899_rep2	15	14	2	3	3
Sapphire1_31908_rep1	0	7	2	4	2
Sapphire1_31909_rep1	0	6	2	3	1
Sapphire1_31931_rep1	3	11	3	5	2
Sapphire1_31937_rep1	7	2	2	2	1
Sapphire1_31959_rep1	16	15	2	4	2
Sapphire1_31961_rep1	10	10	2	4	2
Sapphire1_31972_rep1	0	2	2	2	1
Sapphire1_31977_rep1	0	2	2	2	1
Sapphire1_31991_rep2	13	12	2	4	3
Sapphire1_31998_rep1	12	3	2	3	1
Sapphire1_32014_rep1	1	4	2	3	1
Sapphire1_32026_rep2	0	4	2	3	2
Sapphire1_32028_rep1	15	10	2	3	3
Sapphire1_32041_rep2	2	19	2	4	3
Sapphire1_32045_rep1	1	307	3	7	3
Sapphire1_32057_rep1	12	2	2	2	1
Sapphire1_32081_rep1	7	4	2	2	3
Sapphire1_32091_rep2	0	7	2	3	2
Sapphire1_32095_rep1	0	15	3	4	3
Sapphire1_35565_rep1	0	4	2	3	1
Sapphire1_3572_rep1	12	2	2	2	1
Sapphire1_3619_rep2	3	40	3	6	2
Sapphire1_36679_rep1	0	2	2	2	1
Sapphire1_37274_rep1	12	3	2	2	2
Sapphire1_37595_rep1	4	15	3	4	2
Sapphire1_37951_rep1	12	2	2	2	1
Sapphire1_38514_rep2	0	8	2	3	3
Sapphire1_38819_rep1	0	2	2	2	1
Sapphire1_39003_rep2	15	2	2	2	1
Sapphire1_39809_rep1	0	3	2	2	1
Sapphire1_39818_rep1	0	2	2	2	1
Sapphire1_39898_rep1	0	2	2	2	1
Sapphire1_39958_rep1	5	4	2	3	1
Sapphire1_40123_rep1	6	3	2	2	1
Sapphire1_40370_rep1	0	6	2	3	1
Sapphire1_40433_rep1	7	2	2	2	1
Sapphire1_40446_rep1	0	2	2	2	1
Sapphire1_40655_rep1	7	3	2	2	1
Sapphire1_40713_rep2	1	2	2	2	1
Sapphire1_41300_rep1	12	2	2	2	1
Sapphire1_41472_rep1	0	4	2	3	2
Sapphire1_41502_rep1	0	2	2	2	1
Sapphire1_41556_rep1	0	5	2	2	1
Sapphire1_41578_rep1	7	3	2	3	2
Sapphire1_41690_rep1	13	6	2	3	2
Sapphire1_41810_rep1	0	2	2	2	1
Sapphire1_41832_rep2	11	5	2	2	2
Sapphire1_41896_rep1	12	2	2	2	1
Sapphire1_41916_rep1	7	2	2	2	1
Sapphire1_4194_rep1	1	6	2	3	1
Sapphire1_42002_rep1	0	2	2	2	1
Sapphire1_42171_rep2	7	2	2	2	1
Sapphire1_42259_rep1	0	2	2	2	1
Sapphire1_42515_rep1	7	3	2	3	2
Sapphire1_42682_rep1	0	2	2	2	1
Sapphire1_42722_rep1	7	3	2	2	1
Sapphire1_42994_rep1	3	6	3	4	1
Sapphire1_43024_rep1	0	36	3	6	2
Sapphire1_43029_rep1	3	13	3	4	1
Sapphire1_43132_rep2	0	4	2	2	2
Sapphire1_43246_rep1	7	2	2	2	1
Sapphire1_43252_rep1	7	2	2	2	1
Sapphire1_43297_rep1	0	4	2	3	2
Sapphire1_43323_rep1	12	2	2	2	1
Sapphire1_43357_rep1	0	8	2	3	3
Sapphire1_43522_rep1	0	13	3	4	3
Sapphire1_43675_rep1	0	2	2	2	1
Sapphire1_43707_rep1	9	4	2	3	1
Sapphire1_43740_rep2	7	2	2	2	1
Sapphire1_43853_rep1	0	2	2	2	1
Sapphire1_4390_rep1	11	3	2	3	1
Sapphire1_44023_rep1	0	4	2	3	1
Sapphire1_44047_rep1	0	6	2	2	2
Sapphire1_44138_rep1	17	5	3	3	1
Sapphire1_44161_rep1	16	11	2	3	3
Sapphire1_44169_rep1	12	2	2	2	1
Sapphire1_44257_rep1	0	4	2	3	2
Sapphire1_44318_rep1	13	2	2	2	1
Sapphire1_44433_rep1	3	9	3	3	1
Sapphire1_44515_rep1	0	2	2	2	1
Sapphire1_44538_rep1	3	7	3	4	2
Sapphire1_44571_rep2	3	4	3	3	1
Sapphire1_44601_rep1	0	26	3	5	2
Sapphire1_44675_rep1	7	3	2	2	2
Sapphire1_44762_rep1	0	5	2	3	1
Sapphire1_44797_rep1	7	2	2	2	1
Sapphire1_44927_rep1	12	2	2	2	1
Sapphire1_45102_rep1	13	2	2	2	1
Sapphire1_45116_rep1	0	2	2	2	1
Sapphire1_45176_rep1	13	2	2	2	1
Sapphire1_45193_rep1	13	5	2	3	2
Sapphire1_45198_rep1	0	3	2	3	1
Sapphire1_45290_rep1	0	2	2	2	1
Sapphire1_45320_rep1	0	2	2	2	1
Sapphire1_45351_rep1	13	2	2	2	1
Sapphire1_45454_rep1	0	2	2	2	1
Sapphire1_45467_rep1	12	4	3	4	2
Sapphire1_45477_rep1	0	3	2	2	1
Sapphire1_45511_rep1	7	3	2	2	1
Sapphire1_45515_rep1	0	2	2	2	1
Sapphire1_45527_rep1	0	2	2	2	1
Sapphire1_45567_rep2	0	2	2	2	1
Sapphire1_45581_rep1	11	6	2	3	2
Sapphire1_45794_rep1	0	3	2	2	1
Sapphire1_45820_rep1	11	4	2	3	1
Sapphire1_45849_rep2	3	5	3	5	2
Sapphire1_45899_rep2	0	29	2	3	2
Sapphire1_45936_rep2	6	3	2	2	1
Sapphire1_46048_rep1	12	3	2	3	1
Sapphire1_46066_rep1	0	3	2	2	1
Sapphire1_46069_rep1	0	3	2	2	2
Sapphire1_46094_rep1	0	4	2	3	2
Sapphire1_46177_rep1	0	2	2	2	1
Sapphire1_46234_rep1	6	8	2	3	1
Sapphire1_46247_rep1	1	2	2	2	1
Sapphire1_46266_rep1	7	2	2	2	1
Sapphire1_46311_rep1	7	3	2	2	2
Sapphire1_46331_rep1	2	7	2	3	1
Sapphire1_46368_rep1	0	2	2	2	1
Sapphire1_46393_rep1	0	3	2	3	1
Sapphire1_46415_rep2	16	10	2	2	1
Sapphire1_46470_rep1	0	3	2	3	1
Sapphire1_46537_rep1	7	2	2	2	1
Sapphire1_46599_rep1	0	6	3	5	2
Sapphire1_46616_rep2	17	18	3	7	2
Sapphire1_46620_rep1	0	6	2	3	2
Sapphire1_46641_rep1	0	4	2	3	1
Sapphire1_46674_rep1	7	5	2	3	2
Sapphire1_46748_rep1	12	3	2	2	2
Sapphire1_46814_rep1	0	82	3	5	2
Sapphire1_46840_rep1	3	3	3	3	1
Sapphire1_46871_rep1	0	3	2	3	1
Sapphire1_46879_rep1	0	2	2	2	1
Sapphire1_46961_rep1	3	5	3	4	1
Sapphire1_46981_rep1	16	8	2	3	2
Sapphire1_46987_rep2	7	7	3	5	2
Sapphire1_47029_rep1	0	2	2	2	1
Sapphire1_47071_rep1	0	2	2	2	1
Sapphire1_47077_rep1	7	3	2	2	2
Sapphire1_47087_rep2	12	3	2	2	1
Sapphire1_47098_rep1	7	3	2	2	1
Sapphire1_47126_rep1	7	3	2	2	1
Sapphire1_47131_rep1	3	8	3	4	1
Sapphire1_47181_rep1	1	17	2	3	2
Sapphire1_47240_rep1	2	7	2	3	2
Sapphire1_47278_rep1	0	2	2	2	1
Sapphire1_47289_rep1	7	2	2	2	1
Sapphire1_47308_rep1	0	2	2	2	1
Sapphire1_47344_rep1	0	2	2	2	1
Sapphire1_47357_rep1	7	3	2	2	2
Sapphire1_47380_rep1	12	2	2	2	1
Sapphire1_47401_rep1	0	2	2	2	1
Sapphire1_47451_rep1	7	2	2	2	1
Sapphire1_47455_rep1	11	3	2	2	1
Sapphire1_47468_rep1	11	7	2	3	2
Sapphire1_47542_rep1	1	3	2	2	1
Sapphire1_5467_rep1	11	4	2	3	2
Sapphire1_6309_rep1	12	3	2	3	2
Sapphire1_6678_rep1	0	3	2	2	1
Sapphire1_6869_rep1	12	2	2	2	1
Sapphire1_7027_rep1	5	10	2	3	2
Sapphire1_7403_rep1	0	2	2	2	1
Sapphire1_7666_rep2	17	257	3	6	2
Sapphire1_8105_rep1	17	18	3	5	3
Sapphire1_8159_rep1	7	2	2	2	1
Sapphire1_8413_rep1	0	2	2	2	1
Sapphire1_8997_rep1	0	2	2	2	1
Sapphire1_9094_rep1	0	3	2	2	1
Sapphire1_9128_rep1	0	3	2	3	2
Sapphire1_9154_rep1	0	6	2	2	1
Sapphire1_9408_rep1	7	2	2	2	1
Sapphire1_9430_rep1	0	3	2	2	1
Sapphire1_9492_rep1	12	3	2	2	1
Sapphire1_9616_rep1	9	4	2	2	1
Sapphire1_9658_rep1	7	4	2	3	1
Sapphire2_10028_rep2	0	2	2	2	1
Sapphire2_10060_rep2	19	36	3	7	2
Sapphire2_10062_rep2	0	29	3	7	3
Sapphire2_10080_rep2	3	8	3	4	1
Sapphire2_10085_rep2	0	6	2	3	2
Sapphire2_10101_rep2	0	2	2	2	1
Sapphire2_10139_rep2	3	12	3	6	2
Sapphire2_10140_rep2	3	20	3	5	2
Sapphire2_10151_rep2	0	6	3	3	3
Sapphire2_10162_rep2	0	3	2	2	1
Sapphire2_10166_rep2	0	3	2	2	1
Sapphire2_10183_rep2	3	16	3	5	2
Sapphire2_10193_rep2	0	4	2	3	1
Sapphire2_10194_rep2	15	17	2	4	3
Sapphire2_10195_rep2	0	4	2	3	2
Sapphire2_10206_rep2	19	18	3	3	2
Sapphire2_10210_rep2	0	3	2	2	1
Sapphire2_10239_rep2	0	5	2	3	2
Sapphire2_10246_rep2	3	97	3	8	3
Sapphire2_10255_rep2	0	4	2	3	2
Sapphire2_10257_rep2	0	6	2	3	1
Sapphire2_10266_rep2	9	12	3	4	2
Sapphire2_10275_rep2	0	3	2	3	2
Sapphire2_10279_rep2	7	2	2	2	1
Sapphire2_10344_rep2	0	5	2	3	3
Sapphire2_10364_rep2	11	6	2	3	2
Sapphire2_10402_rep2	3	78	3	5	2
Sapphire2_10403_rep2	9	10	3	5	2
Sapphire2_10414_rep2	12	3	2	2	1
Sapphire2_10428_rep2	0	4	2	3	1
Sapphire2_10433_rep2	0	4	2	2	2
Sapphire2_10450_rep2	12	2	2	2	1
Sapphire2_10451_rep2	13	2	2	2	1
Sapphire2_10466_rep2	5	9	2	2	2
Sapphire2_10475_rep2	7	2	2	2	1
Sapphire2_10478_rep2	15	9	2	3	3
Sapphire2_10488_rep2	7	3	2	3	1
Sapphire2_10489_rep2	7	8	2	3	2
Sapphire2_10491_rep2	0	11	3	5	3
Sapphire2_10492_rep2	0	3	2	2	2
Sapphire2_10513_rep2	3	26	3	7	2
Sapphire2_10534_rep2	0	21	3	5	3
Sapphire2_10542_rep2	0	5	2	2	1
Sapphire2_10555_rep2	11	4	2	3	1
Sapphire2_10557_rep2	0	3	2	2	1
Sapphire2_10563_rep2	2	4	2	3	1
Sapphire2_10567_rep2	0	10	2	3	2
Sapphire2_10590_rep2	2	5	2	3	2
Sapphire2_10595_rep2	0	9	2	3	2
Sapphire2_10605_rep2	0	10	2	3	2
Sapphire2_10612_rep2	10	4	2	3	2
Sapphire2_10614_rep2	13	5	2	2	2
Sapphire2_10618_rep2	1	12	2	4	2
Sapphire2_10631_rep2	7	2	2	2	1
Sapphire2_10635_rep2	3	169	3	7	3
Sapphire2_10651_rep2	0	8	2	2	2
Sapphire2_10656_rep2	0	7	3	4	2
Sapphire2_10665_rep2	13	5	2	4	2
Sapphire2_10666_rep2	1	8	2	3	2
Sapphire2_10687_rep2	3	3	3	3	1
Sapphire2_10712_rep2	0	4	2	4	1
Sapphire2_10719_rep2	3	17	3	6	3
Sapphire2_10722_rep2	0	3	2	3	1
Sapphire2_10747_rep2	2	4	2	3	1
Sapphire2_10807_rep2	10	4	2	2	1
Sapphire2_10823_rep2	0	3	2	2	1
Sapphire2_10828_rep2	6	8	3	4	2
Sapphire2_10838_rep2	0	4	2	2	2
Sapphire2_10843_rep2	16	8	2	3	2
Sapphire2_10844_rep2	11	10	2	4	1
Sapphire2_10850_rep2	0	3	2	2	2
Sapphire2_10868_rep2	0	6	2	3	2
Sapphire2_10882_rep2	7	5	2	3	1
Sapphire2_10887_rep2	0	9	2	4	2
Sapphire2_10890_rep2	7	4	2	3	1
Sapphire2_10891_rep2	0	2	2	2	1
Sapphire2_10895_rep2	16	300	3	8	2
Sapphire2_10904_rep2	19	26	3	7	2
Sapphire2_10905_rep2	0	4	3	4	2
Sapphire2_10908_rep2	7	2	2	2	1
Sapphire2_10928_rep2	0	8	2	2	2
Sapphire2_10959_rep2	12	36	2	4	2
Sapphire2_10963_rep2	12	4	2	3	2
Sapphire2_10985_rep2	0	3	2	3	1
Sapphire2_11032_rep2	0	3	2	3	1
Sapphire2_11059_rep2	0	2	2	2	1
Sapphire2_11063_rep2	0	4	2	3	2
Sapphire2_11071_rep2	0	3	2	3	2
Sapphire2_11106_rep2	10	6	2	4	2
Sapphire2_11110_rep2	7	3	2	3	2
Sapphire2_11117_rep2	1	6	2	3	2
Sapphire2_11138_rep2	7	4	2	2	2
Sapphire2_11141_rep2	7	3	2	2	2
Sapphire2_11152_rep2	2	9	2	4	1
Sapphire2_11154_rep2	7	15	2	4	2
Sapphire2_11161_rep2	15	11	2	4	3
Sapphire2_11208_rep2	0	14	2	4	2
Sapphire2_11215_rep2	0	10	3	3	2
Sapphire2_11221_rep2	0	15	3	4	3
Sapphire2_11234_rep2	0	3	2	3	1
Sapphire2_11252_rep2	7	5	2	3	1
Sapphire2_11265_rep2	3	24	3	6	2
Sapphire2_11276_rep2	7	3	2	3	1
Sapphire2_11278_rep2	0	5	2	2	1
Sapphire2_11311_rep2	0	2	2	2	1
Sapphire2_11318_rep2	0	3	2	2	1
Sapphire2_11338_rep2	0	3	2	2	2
Sapphire2_11351_rep2	12	5	2	3	2
Sapphire2_11353_rep2	6	6	2	2	2
Sapphire2_11361_rep2	0	5	2	2	1
Sapphire2_11368_rep2	10	7	2	2	2
Sapphire2_11384_rep2	12	22	3	5	2
Sapphire2_11434_rep2	0	5	3	3	2
Sapphire2_11442_rep2	9	26	2	4	3
Sapphire2_11445_rep2	1	18	2	4	3
Sapphire2_11451_rep2	3	86	3	7	3
Sapphire2_11453_rep2	4	12	2	4	2
Sapphire2_11479_rep2	0	15	2	4	3
Sapphire2_11482_rep2	0	6	2	3	2
Sapphire2_11484_rep2	0	18	3	6	3
Sapphire2_11508_rep2	16	35	3	6	3
Sapphire2_11509_rep2	0	9	2	3	1
Sapphire2_11550_rep2	7	9	2	4	3
Sapphire2_11559_rep2	0	4	2	3	1
Sapphire2_11563_rep2	6	18	3	5	3
Sapphire2_11565_rep2	19	106	3	6	3
Sapphire2_11586_rep2	15	12	2	4	3
Sapphire2_11588_rep2	3	20	3	7	3
Sapphire2_11597_rep2	0	5	2	2	3
Sapphire2_11606_rep2	0	7	2	4	2
Sapphire2_11608_rep2	6	13	2	4	2
Sapphire2_11611_rep2	4	18	2	4	2
Sapphire2_11621_rep2	4	8	2	3	2
Sapphire2_11642_rep2	7	3	2	3	1
Sapphire2_11653_rep2	0	4	2	2	2
Sapphire2_11665_rep2	0	3	2	3	1
Sapphire2_11668_rep2	12	10	2	4	2
Sapphire2_11694_rep2	0	8	2	3	1
Sapphire2_11696_rep2	0	4	2	2	2
Sapphire2_11703_rep2	2	4	2	3	1
Sapphire2_11708_rep2	0	9	2	4	3
Sapphire2_11711_rep2	10	9	2	4	3
Sapphire2_11714_rep2	0	12	2	4	2
Sapphire2_11715_rep2	6	8	2	3	3
Sapphire2_11720_rep2	15	24	2	3	2
Sapphire2_11722_rep2	3	18	3	6	2
Sapphire2_11734_rep2	0	4	3	4	2
Sapphire2_11740_rep2	12	2	2	2	1
Sapphire2_11771_rep2	0	3	2	2	1
Sapphire2_11784_rep2	0	2	2	2	1
Sapphire2_11787_rep2	13	2	2	2	1
Sapphire2_11790_rep2	0	2	2	2	1
Sapphire2_11823_rep2	0	8	2	3	2
Sapphire2_11836_rep2	0	2	2	2	1
Sapphire2_11846_rep2	0	4	2	3	1
Sapphire2_11853_rep2	15	12	2	4	3
Sapphire2_11856_rep2	10	2	2	2	1
Sapphire2_11858_rep2	3	32	3	5	2
Sapphire2_11862_rep2	0	9	3	4	2
Sapphire2_11874_rep2	0	9	2	3	2
Sapphire2_11876_rep2	0	7	2	3	2
Sapphire2_11878_rep2	10	5	2	3	2
Sapphire2_11885_rep2	15	5	2	4	1
Sapphire2_11905_rep2	15	25	2	3	3
Sapphire2_11915_rep2	2	5	2	2	1
Sapphire2_11918_rep2	15	4	2	4	1
Sapphire2_11922_rep2	0	2	2	2	1
Sapphire2_11939_rep2	16	7	2	4	1
Sapphire2_11940_rep2	0	4	2	3	2
Sapphire2_11947_rep2	7	5	2	2	2
Sapphire2_11970_rep2	7	8	2	3	2
Sapphire2_11971_rep2	7	3	2	3	2
Sapphire2_11987_rep2	0	11	2	4	3
Sapphire2_11998_rep2	3	17	3	6	2
Sapphire2_12000_rep2	7	3	2	2	1
Sapphire2_12003_rep2	3	19	3	5	3
Sapphire2_12005_rep2	0	2	2	2	1
Sapphire2_12029_rep2	3	61	3	4	2
Sapphire2_12032_rep2	12	6	2	3	1
Sapphire2_12035_rep2	7	2	2	2	1
Sapphire2_12039_rep2	3	21	3	6	2
Sapphire2_12046_rep2	0	4	2	3	1
Sapphire2_12049_rep2	0	3	2	2	1
Sapphire2_12053_rep2	0	2	2	2	1
Sapphire2_12059_rep2	1	23	2	4	3
Sapphire2_12109_rep2	13	23	2	4	3
Sapphire2_12113_rep2	12	2	2	2	1
Sapphire2_12126_rep2	7	10	2	4	3
Sapphire2_12135_rep2	3	38	3	6	2
Sapphire2_12142_rep2	0	10	3	5	2
Sapphire2_12146_rep2	6	25	2	4	3
Sapphire2_12154_rep2	0	2	2	2	1
Sapphire2_12164_rep2	1	31	3	5	3
Sapphire2_12191_rep2	1	23	2	4	2
Sapphire2_12205_rep2	0	9	2	3	2
Sapphire2_12213_rep2	12	3	2	3	1
Sapphire2_12217_rep2	1	37	2	4	2
Sapphire2_12220_rep2	13	11	2	3	1
Sapphire2_12223_rep2	15	24	2	4	2
Sapphire2_12233_rep2	13	4	2	2	1
Sapphire2_12242_rep2	15	6	2	3	2
Sapphire2_12269_rep2	0	12	2	3	2
Sapphire2_12296_rep2	0	2	2	2	1
Sapphire2_12307_rep2	2	13	2	4	2
Sapphire2_12312_rep2	1	22	2	4	3
Sapphire2_12319_rep2	0	17	2	3	3
Sapphire2_12320_rep2	7	12	2	4	2
Sapphire2_12348_rep2	15	11	2	3	1
Sapphire2_12355_rep2	0	4	2	2	1
Sapphire2_12361_rep2	0	6	2	4	1
Sapphire2_12378_rep2	1	33	2	3	3
Sapphire2_12396_rep2	0	7	2	2	3
Sapphire2_12405_rep2	7	5	2	4	2
Sapphire2_12407_rep2	12	10	2	4	3
Sapphire2_12415_rep2	0	2	2	2	1
Sapphire2_12417_rep2	15	21	2	4	3
Sapphire2_12435_rep2	0	9	2	3	2
Sapphire2_12440_rep2	0	3	2	2	1
Sapphire2_12446_rep2	0	3	2	3	1
Sapphire2_12457_rep2	12	7	2	4	2
Sapphire2_12463_rep2	0	6	2	3	2
Sapphire2_12464_rep2	1	3	2	2	1
Sapphire2_12467_rep2	7	2	2	2	1
Sapphire2_12471_rep2	0	18	3	5	2
Sapphire2_12478_rep2	0	4	2	2	2
Sapphire2_12483_rep2	0	2	2	2	1
Sapphire2_12488_rep2	0	12	2	4	2
Sapphire2_14661_rep2	0	3	2	2	1
Sapphire2_14949_rep2	6	4	3	4	2
Sapphire2_15169_rep2	7	3	2	3	1
Sapphire2_15970_rep2	0	2	2	2	1
Sapphire2_15999_rep2	0	2	2	2	1
Sapphire2_16153_rep2	0	3	2	3	1
Sapphire2_16282_rep2	6	3	2	2	1
Sapphire2_16707_rep2	3	12	3	4	1
Sapphire2_16713_rep2	12	5	2	2	2
Sapphire2_16767_rep2	0	2	2	2	1
Sapphire2_16809_rep2	0	13	3	5	3
Sapphire2_16902_rep2	0	3	2	2	2
Sapphire2_17062_rep2	4	9	2	3	2
Sapphire2_17077_rep2	3	21	3	5	2
Sapphire2_17088_rep2	12	3	2	2	2
Sapphire2_17090_rep2	0	5	2	3	3
Sapphire2_17142_rep2	3	9	3	5	2
Sapphire2_17191_rep2	7	4	2	3	2
Sapphire2_17237_rep2	7	2	2	2	1
Sapphire2_17315_rep2	0	4	2	3	1
Sapphire2_17404_rep2	0	2	2	2	1
Sapphire2_17507_rep2	0	2	2	2	1
Sapphire2_17534_rep2	2	3	2	2	1
Sapphire2_17572_rep2	0	2	2	2	1
Sapphire2_17588_rep2	0	2	2	2	1
Sapphire2_17676_rep2	7	2	2	2	1
Sapphire2_17716_rep2	7	1	1	1	1
Sapphire2_17744_rep2	1	5	2	3	2
Sapphire2_17773_rep2	7	3	2	3	2
Sapphire2_17790_rep2	7	2	2	2	1
Sapphire2_17985_rep2	1	5	2	3	2
Sapphire2_17999_rep2	3	9	3	5	2
Sapphire2_18037_rep2	0	3	2	3	1
Sapphire2_18087_rep2	7	4	2	2	1
Sapphire2_18138_rep2	0	9	2	3	2
Sapphire2_18141_rep2	3	32	3	5	2
Sapphire2_18146_rep2	0	2	2	2	1
Sapphire2_18151_rep2	0	3	2	2	1
Sapphire2_18202_rep2	0	2	2	2	1
Sapphire2_18225_rep2	16	8	2	2	2
Sapphire2_18230_rep2	0	3	2	2	2
Sapphire2_18249_rep2	12	97	3	7	3
Sapphire2_18338_rep2	7	4	2	2	2
Sapphire2_18339_rep2	0	2	2	2	1
Sapphire2_18408_rep2	10	2	2	2	1
Sapphire2_18450_rep2	12	3	2	3	2
Sapphire2_18466_rep2	1	7	2	3	2
Sapphire2_18480_rep2	7	6	2	3	3
Sapphire2_18495_rep2	0	2	2	2	1
Sapphire2_18538_rep2	7	3	2	3	2
Sapphire2_278_rep2	0	12	3	5	3
Sapphire2_2848_rep2	16	6	2	4	1
Sapphire2_2974_rep2	0	5	2	2	2
Sapphire2_3085_rep2	0	23	3	5	2
Sapphire2_3714_rep2	0	7	2	3	3
Sapphire2_3939_rep2	0	3	2	3	1
Sapphire2_4067_rep2	6	3	2	2	1
Sapphire2_4107_rep2	13	2	2	2	1
Sapphire2_4120_rep2	0	2	2	2	1
Sapphire2_4277_rep2	0	2	2	2	1
Sapphire2_4448_rep2	0	3	2	3	1
Sapphire2_4478_rep2	0	4	2	3	1
Sapphire2_4720_rep2	0	2	2	2	1
Sapphire2_4780_rep2	0	5	2	2	2
Sapphire2_4978_rep2	0	2	2	2	1
Sapphire2_5098_rep2	0	2	2	2	1
Sapphire2_5301_rep2	0	2	2	2	1
Sapphire2_5402_rep2	16	21	3	5	3
Sapphire2_5413_rep2	19	3	3	3	1
Sapphire2_5439_rep2	0	7	3	3	2
Sapphire2_5539_rep2	0	2	2	2	1
Sapphire2_5566_rep2	0	2	2	2	1
Sapphire2_5575_rep2	0	8	3	5	2
Sapphire2_5664_rep2	7	3	2	3	1
Sapphire2_5779_rep2	0	2	2	2	1
Sapphire2_5801_rep2	0	5	2	2	2
Sapphire2_5804_rep2	0	4	2	2	2
Sapphire2_5812_rep2	3	5	3	5	2
Sapphire2_5835_rep2	0	5	2	3	2
Sapphire2_5873_rep2	0	2	2	2	1
Sapphire2_5878_rep2	0	2	2	2	1
Sapphire2_5894_rep2	7	2	2	2	1
Sapphire2_5933_rep2	2	8	2	3	2
Sapphire2_5979_rep2	0	6	2	3	1
Sapphire2_6037_rep2	0	5	3	3	2
Sapphire2_6050_rep2	0	7	2	4	2
Sapphire2_6059_rep2	0	4	2	3	2
Sapphire2_6113_rep2	12	4	2	2	1
Sapphire2_6185_rep2	7	3	2	3	1
Sapphire2_6198_rep2	16	14	2	3	2
Sapphire2_6218_rep2	0	3	2	2	1
Sapphire2_6239_rep2	0	3	2	3	1
Sapphire2_6324_rep2	0	3	2	2	1
Sapphire2_6394_rep2	0	2	2	2	1
Sapphire2_6410_rep2	0	4	2	2	1
Sapphire2_6429_rep2	0	3	2	2	1
Sapphire2_6468_rep2	0	2	2	2	1
Sapphire2_6508_rep2	0	3	2	2	1
Sapphire2_6520_rep2	7	2	2	2	1
Sapphire2_6531_rep2	16	16	2	3	3
Sapphire2_6558_rep2	0	6	2	4	2
Sapphire2_6617_rep2	0	4	2	3	2
Sapphire2_6688_rep2	12	2	2	2	1
Sapphire2_6689_rep2	0	3	2	2	2
Sapphire2_6690_rep2	0	2	2	2	1
Sapphire2_6711_rep2	3	7	3	4	2
Sapphire2_6714_rep2	7	4	2	4	1
Sapphire2_6775_rep2	0	72	3	5	3
Sapphire2_6855_rep2	0	4	2	4	1
Sapphire2_6868_rep2	1	3	2	3	1
Sapphire2_6879_rep2	7	4	2	2	2
Sapphire2_6917_rep2	16	5	2	3	1
Sapphire2_7106_rep2	3	27	3	6	2
Sapphire2_7130_rep2	0	11	3	3	2
Sapphire2_7134_rep2	7	2	2	2	1
Sapphire2_7170_rep2	0	3	2	2	1
Sapphire2_7311_rep2	0	4	2	3	2
Sapphire2_7317_rep2	0	4	2	4	2
Sapphire2_7369_rep2	3	5	3	3	2
Sapphire2_7416_rep2	10	2	2	2	1
Sapphire2_7447_rep2	3	7	3	5	1
Sapphire2_7452_rep2	0	3	2	2	1
Sapphire2_7478_rep2	1	5	2	2	2
Sapphire2_7484_rep2	0	4	2	2	2
Sapphire2_7517_rep2	16	9	2	3	2
Sapphire2_7527_rep2	12	2	2	2	1
Sapphire2_7530_rep2	7	3	2	3	2
Sapphire2_7555_rep2	0	5	2	4	1
Sapphire2_7557_rep2	0	2	2	2	1
Sapphire2_7583_rep2	0	3	2	3	1
Sapphire2_7594_rep2	13	2	2	2	1
Sapphire2_7615_rep2	0	3	2	2	2
Sapphire2_7621_rep2	0	4	2	2	1
Sapphire2_7722_rep2	3	10	3	5	2
Sapphire2_7756_rep2	3	3	3	3	1
Sapphire2_7766_rep2	1	14	2	4	2
Sapphire2_7780_rep2	12	2	2	2	1
Sapphire2_7799_rep2	0	18	2	3	3
Sapphire2_7812_rep2	2	9	2	3	2
Sapphire2_7867_rep2	0	2	2	2	1
Sapphire2_7868_rep2	12	2	2	2	1
Sapphire2_7877_rep2	0	2	2	2	1
Sapphire2_7888_rep2	0	2	2	2	1
Sapphire2_7890_rep2	19	26	3	7	2
Sapphire2_7898_rep2	6	5	2	3	1
Sapphire2_7913_rep2	0	11	3	5	2
Sapphire2_7939_rep2	0	3	2	2	1
Sapphire2_7941_rep2	0	2	2	2	1
Sapphire2_7947_rep2	3	9	3	5	2
Sapphire2_7975_rep2	12	2	2	2	1
Sapphire2_7981_rep2	7	6	3	3	2
Sapphire2_7994_rep2	7	3	2	3	2
Sapphire2_8004_rep2	0	5	2	3	2
Sapphire2_8011_rep2	3	8	3	5	1
Sapphire2_8014_rep2	12	3	2	3	1
Sapphire2_8040_rep2	13	6	2	3	3
Sapphire2_8087_rep2	0	2	2	2	1
Sapphire2_8116_rep2	3	6	3	5	3
Sapphire2_8124_rep2	0	11	2	3	2
Sapphire2_8174_rep2	0	8	3	4	2
Sapphire2_8179_rep2	0	4	2	3	1
Sapphire2_8199_rep2	0	8	2	3	3
Sapphire2_8246_rep2	11	8	2	4	2
Sapphire2_8258_rep2	0	2	2	2	1
Sapphire2_8270_rep2	0	5	2	2	2
Sapphire2_8346_rep2	16	11	2	4	2
Sapphire2_8354_rep2	0	2	2	2	1
Sapphire2_8364_rep2	0	3	2	2	1
Sapphire2_8400_rep2	0	2	2	2	1
Sapphire2_8445_rep2	7	2	2	2	1
Sapphire2_8481_rep2	0	3	2	2	2
Sapphire2_8511_rep2	15	8	2	3	2
Sapphire2_8541_rep2	0	6	2	4	3
Sapphire2_8554_rep2	0	3	2	3	1
Sapphire2_8575_rep2	0	3	2	3	1
Sapphire2_8579_rep2	0	2	2	2	1
Sapphire2_8588_rep2	9	6	2	3	1
Sapphire2_8598_rep2	2	4	2	3	1
Sapphire2_8601_rep2	3	51	3	7	2
Sapphire2_8608_rep2	12	10	2	3	3
Sapphire2_8645_rep2	16	11	2	3	3
Sapphire2_8650_rep2	0	7	2	3	3
Sapphire2_8651_rep2	0	2	2	2	1
Sapphire2_8653_rep2	13	4	2	3	1
Sapphire2_8658_rep2	10	3	2	3	2
Sapphire2_8690_rep2	1	8	2	3	1
Sapphire2_8764_rep2	1	9	2	4	1
Sapphire2_8799_rep2	6	4	3	4	2
Sapphire2_8801_rep2	4	17	2	4	3
Sapphire2_8811_rep2	0	2	2	2	1
Sapphire2_8812_rep2	15	14	2	4	2
Sapphire2_8854_rep2	2	4	2	3	1
Sapphire2_8855_rep2	0	3	2	3	1
Sapphire2_8883_rep2	15	3	2	3	1
Sapphire2_8889_rep2	0	5	2	2	1
Sapphire2_8895_rep2	0	3	3	3	2
Sapphire2_8898_rep2	7	3	2	2	1
Sapphire2_8912_rep2	3	8	3	3	2
Sapphire2_8929_rep2	13	2	2	2	1
Sapphire2_8937_rep2	11	3	2	3	1
Sapphire2_8953_rep2	7	2	2	2	1
Sapphire2_8974_rep2	0	18	3	4	2
Sapphire2_9038_rep2	7	2	2	2	1
Sapphire2_9066_rep2	7	8	2	3	2
Sapphire2_9077_rep2	7	3	2	2	1
Sapphire2_9114_rep2	1	4	2	3	1
Sapphire2_9123_rep2	0	9	2	3	2
Sapphire2_9155_rep2	7	7	2	3	2
Sapphire2_9158_rep2	0	5	2	2	2
Sapphire2_9159_rep2	15	4	2	3	1
Sapphire2_9172_rep2	12	3	2	2	1
Sapphire2_9182_rep2	7	11	2	3	3
Sapphire2_9184_rep2	3	10	3	5	2
Sapphire2_9215_rep2	3	13	3	6	3
Sapphire2_9259_rep2	7	3	2	2	1
Sapphire2_9266_rep2	3	16	3	7	3
Sapphire2_9271_rep2	13	3	2	2	1
Sapphire2_9316_rep2	1	10	2	4	2
Sapphire2_9320_rep2	0	8	2	3	2
Sapphire2_9321_rep2	0	4	2	3	1
Sapphire2_9326_rep2	7	2	2	2	1
Sapphire2_9333_rep2	0	2	2	2	1
Sapphire2_9337_rep2	0	44	3	8	3
Sapphire2_9359_rep2	16	8	2	4	2
Sapphire2_9379_rep2	0	2	2	2	1
Sapphire2_9396_rep2	3	268	3	8	3
Sapphire2_9399_rep2	16	64	3	7	3
Sapphire2_9414_rep2	3	8	3	5	2
Sapphire2_9430_rep2	7	6	2	4	2
Sapphire2_9431_rep2	0	5	2	2	1
Sapphire2_9434_rep2	0	3	2	2	1
Sapphire2_9458_rep2	0	4	2	3	1
Sapphire2_9473_rep2	0	7	2	4	2
Sapphire2_9488_rep2	0	10	3	6	2
Sapphire2_9490_rep2	0	2	2	2	1
Sapphire2_9515_rep2	7	3	2	3	1
Sapphire2_9546_rep2	0	3	2	3	1
Sapphire2_9576_rep2	0	53	3	6	3
Sapphire2_9622_rep2	0	11	2	3	2
Sapphire2_9626_rep2	0	5	2	3	1
Sapphire2_963_rep2	0	2	2	2	1
Sapphire2_9644_rep2	15	5	2	3	2
Sapphire2_9647_rep2	0	10	2	4	3
Sapphire2_9654_rep2	12	4	2	2	1
Sapphire2_9658_rep2	7	3	2	2	1
Sapphire2_9667_rep2	0	5	2	3	2
Sapphire2_9669_rep2	0	6	2	2	2
Sapphire2_9688_rep2	0	6	2	4	2
Sapphire2_9690_rep2	7	4	2	3	1
Sapphire2_9691_rep2	1	5	2	3	2
Sapphire2_9693_rep2	4	17	2	4	3
Sapphire2_9704_rep2	6	7	2	3	1
Sapphire2_9706_rep2	15	6	2	3	1
Sapphire2_9707_rep2	2	5	2	4	1
Sapphire2_9718_rep2	0	3	2	3	1
Sapphire2_9731_rep2	4	13	2	4	2
Sapphire2_9732_rep2	0	3	2	2	1
Sapphire2_9739_rep2	0	2	2	2	1
Sapphire2_9743_rep2	16	7	2	3	2
Sapphire2_9748_rep2	9	6	2	3	1
Sapphire2_9761_rep2	0	7	3	5	3
Sapphire2_9778_rep2	7	3	2	2	1
Sapphire2_9783_rep2	0	13	3	4	3
Sapphire2_9795_rep2	3	149	3	7	3
Sapphire2_9857_rep2	6	23	2	3	3
Sapphire2_9864_rep2	16	24	3	8	3
Sapphire2_9881_rep2	0	2	2	2	1
Sapphire2_9885_rep2	0	5	2	3	1
Sapphire2_9886_rep2	0	2	2	2	1
Sapphire2_9906_rep2	0	22	3	6	2
Sapphire2_9908_rep2	0	7	3	5	2
Sapphire2_9926_rep2	0	4	2	2	2
Sapphire2_9943_rep2	10	7	2	3	1
Sapphire2_9947_rep2	0	2	2	2	1
Sapphire2_9954_rep2	15	7	2	3	2
Sapphire2_9980_rep2	0	7	2	4	1
Sapphire2_9988_rep2	11	8	2	4	2
Sapphire2_9993_rep2	0	46	3	7	3
