## Supplemental Table 4 for "ChronoClone links temporal clonal behavior to lineage output and mutation responses": composition_responses.csv

mc	day	mutant	tvd	p_composition	q_composition	point_estimable	inference_estimable	cells_wt	cells_mut	rows_wt	rows_mut	n_samples	families_wt	families_mut	families_union	families_shared	reason
0	D14	Dnmt3a	0.39577228327228331	0.0001	0.0005230769230769	True	True	1039	454	719	208	2	593	172	593	172
0	D14	Npm1c	0.39057971014492748	0.0001	0.0005230769230769	True	True	1039	218	719	115	2	593	90	593	90
0	D27	Dnmt3a				False	False	0	131	0	53						insufficient observed cells or family/sample rows
0	D27	Npm1c				False	False	0	589	0	49						insufficient observed cells or family/sample rows
1	D14	Dnmt3a	0.19032962920108079	0.0146	0.055155555555555499	True	True	326	156	120	49	2	71	35	71	35
1	D14	Npm1c	0.1947520744472554	0.0083999999999999995	0.033599999999999998	True	True	326	53	120	31	2	71	22	71	22
1	D27	Dnmt3a				False	False	8	3	4	1						insufficient observed cells or family/sample rows
1	D27	Npm1c				False	False	8	1149	4	10						insufficient observed cells or family/sample rows
2	D14	Dnmt3a	0.63948332369384997	0.0001	0.0005230769230769	True	True	74	32	40	13	2	27	10	27	10
2	D14	Npm1c	0.25	0.41160000000000002	1	True	True	74	11	40	8	2	27	5	27	5
2	D27	Dnmt3a				False	False	0	0	0	0						insufficient observed cells or family/sample rows
2	D27	Npm1c				False	False	0	0	0	0						insufficient observed cells or family/sample rows
3	D14	Dnmt3a	0.12844145204966431	0.23369999999999999	0.62481538461538466	True	True	389	139	147	58	2	104	48	104	48
3	D14	Npm1c	0.080729523212793905	0.025499999999999998	0.091263157894736796	True	True	389	72	147	35	2	104	27	104	27
3	D27	Dnmt3a	0.31318144021105199	0.00029999999999999997	0.0014571428571427999	True	True	761	594	194	71	4	104	36	104	36
3	D27	Npm1c	0.71786986110424067	0.0001	0.0005230769230769	True	True	761	442	194	34	4	104	18	104	18
4	D14	Dnmt3a	0.16171023965141609	0.046399999999999997	0.15024761904761899	True	True	102	52	34	17	2	18	14	18	14
4	D14	Npm1c				False	False	102	9	34	7						insufficient observed cells or family/sample rows
4	D27	Dnmt3a				False	False	0	1	0	1						insufficient observed cells or family/sample rows
4	D27	Npm1c				False	False	0	3	0	1						insufficient observed cells or family/sample rows
5	D14	Dnmt3a	0.26175824175824181	0.088599999999999998	0.27385454545454541	True	True	71	25	27	10	2	17	8	17	8
5	D14	Npm1c				False	False	71	5	27	3						insufficient observed cells or family/sample rows
5	D27	Dnmt3a				False	False	0	0	0	0						insufficient observed cells or family/sample rows
5	D27	Npm1c				False	False	0	0	0	0						insufficient observed cells or family/sample rows
6	D14	Dnmt3a	0.39540043290043281	0.0018	0.0081600000000000006	True	True	123	35	51	11	2	36	10	36	10
6	D14	Npm1c	0.30481505102040812	0.0001	0.0005230769230769	True	True	123	35	51	14	2	36	10	36	10
6	D27	Dnmt3a				False	False	0	4	0	3						insufficient observed cells or family/sample rows
6	D27	Npm1c				False	False	0	26	0	3						insufficient observed cells or family/sample rows
7	D14	Dnmt3a	0.55799549549549554	0.0001	0.0005230769230769	True	True	309	118	275	74	2	252	61	252	61
7	D14	Npm1c	0.58185185185185184	0.0001	0.0005230769230769	True	True	309	68	275	45	2	252	37	252	37
7	D27	Dnmt3a				False	False	9	4	5	1						insufficient observed cells or family/sample rows
7	D27	Npm1c				False	False	9	547	5	8						insufficient observed cells or family/sample rows
9	D14	Dnmt3a	0.24583333333333329	0.47020000000000001	1	True	True	100	43	40	12	2	24	9	24	9
9	D14	Npm1c	0.33416666666666661			True	False	100	14	40	5	2	24	4	24	4	fewer than five families in an arm or ten in union
9	D27	Dnmt3a				False	False	0	4	0	3						insufficient observed cells or family/sample rows
9	D27	Npm1c				False	False	0	2	0	1						insufficient observed cells or family/sample rows
10	D14	Dnmt3a	0.74358974358974361	0.0001	0.0005230769230769	True	True	36	25	35	13	2	35	10	35	10
10	D14	Npm1c	0.84999999999999998	0.0001	0.0005230769230769	True	True	36	14	35	10	2	35	6	35	6
10	D27	Dnmt3a				False	False	0	0	0	0						insufficient observed cells or family/sample rows
10	D27	Npm1c				False	False	0	0	0	0						insufficient observed cells or family/sample rows
11	D14	Dnmt3a	0.1259469696969697	0.1825	0.51708333333333334	True	True	108	37	66	22	2	44	14	44	14
11	D14	Npm1c				False	False	108	9	66	6						insufficient observed cells or family/sample rows
11	D27	Dnmt3a				False	False	0	0	0	0						insufficient observed cells or family/sample rows
11	D27	Npm1c				False	False	0	0	0	0						insufficient observed cells or family/sample rows
12	D14	Dnmt3a	0.66464358193810247	0.0001	0.0005230769230769	True	True	178	91	138	45	2	125	35	125	35
12	D14	Npm1c	0.59100272893574024	0.0001	0.0005230769230769	True	True	178	134	138	24	2	125	18	125	18
12	D27	Dnmt3a	0.66428571428571426			True	False	39	43	3	7	1	2	2	3	1	fewer than five families in an arm or ten in union
12	D27	Npm1c				False	False	39	17	3	2						insufficient observed cells or family/sample rows
13	D14	Dnmt3a	0.80980861244019142	0.0001	0.0005230769230769	True	True	50	49	45	19	2	45	15	45	15
13	D14	Npm1c	0.79166666666666663	0.0001	0.0005230769230769	True	True	50	21	45	12	2	45	8	45	8
13	D27	Dnmt3a				False	False	0	0	0	0						insufficient observed cells or family/sample rows
13	D27	Npm1c				False	False	0	0	0	0						insufficient observed cells or family/sample rows
15	D14	Dnmt3a	0.29047339281005341	0.0066	0.028049999999999999	True	True	177	105	80	29	2	47	25	47	25
15	D14	Npm1c	0.25127053745474798	0.029999999999999999	0.10199999999999999	True	True	177	37	80	24	2	47	19	47	19
15	D27	Dnmt3a				False	False	0	0	0	0						insufficient observed cells or family/sample rows
15	D27	Npm1c				False	False	0	0	0	0						insufficient observed cells or family/sample rows
16	D14	Dnmt3a	0.12724996833891461	0.093200000000000005	0.27554782608695649	True	True	347	107	87	38	2	47	28	47	28
16	D14	Npm1c	0.2015735206136981	0.2389	0.62481538461538466	True	True	347	125	87	28	2	47	19	47	19
16	D27	Dnmt3a				False	False	0	301	0	10						insufficient observed cells or family/sample rows
16	D27	Npm1c				False	False	0	699	0	16						insufficient observed cells or family/sample rows
17	D14	Dnmt3a	0.082113195446528703	0.79679999999999995	1	True	True	61	53	20	15	2	13	9	13	9
17	D14	Npm1c				False	False	61	3	20	3						insufficient observed cells or family/sample rows
17	D27	Dnmt3a	0.98148148148148162			True	False	18	242	16	5	1	7	2	9	0	fewer than five families in an arm or ten in union
17	D27	Npm1c				False	False	18	5	16	2						insufficient observed cells or family/sample rows
19	D14	Dnmt3a				False	False	25	4	15	3						insufficient observed cells or family/sample rows
19	D14	Npm1c				False	False	25	0	15	0						insufficient observed cells or family/sample rows
19	D27	Dnmt3a	0.42706658420944132			True	False	99	511	20	13	1	14	2	14	2	fewer than five families in an arm or ten in union
19	D27	Npm1c				False	False	99	64	20	5						no sample with both arms
