## Supplemental Table 4 for "ChronoClone links temporal clonal behavior to lineage output and mutation responses": mc3_linked_bootstrap.csv

mc	day	mutant	dpsi	bootstrap_low	bootstrap_high	valid_draws	requested_draws
3	D14	Dnmt3a	0.088633341853291095	0.023894954891441601	0.14990155697626489	2000	2000
3	D27	Dnmt3a	-0.038993323533637998	-0.073653942233668904	-0.0027266552806282001	2000	2000
3	D14	Npm1c	-0.029749219697368299	-0.096170352015828797	0.036681438363463201	2000	2000
3	D27	Npm1c	-0.5213218364962664	-0.62460456815051146	-0.39178618978728469	1994	2000
