## Supplemental Table 4 for "ChronoClone links temporal clonal behavior to lineage output and mutation responses": mc3_matched_clones.csv

mc	day	mutant	matched_sample_rows	families	mean	median	negative	p_wilcoxon	q_wilcoxon_4
3	D14	Dnmt3a	15	14	0.063249901204881998	0.051981820915851303	4	0.153076171875	0.2041015625
3	D27	Dnmt3a	25	19	-0.070569306063982706	-0.045566299753006897	12	0.020412445068359299	0.0625
3	D14	Npm1c	7	7	-0.038772305825900001	0.0097683713391617001	3	0.8125	0.8125
3	D27	Npm1c	8	6	-0.5130652416937389	-0.5732395317675324	6	0.03125	0.0625
