## Supplemental Table 4 for "ChronoClone links temporal clonal behavior to lineage output and mutation responses": mc3_matched_values.csv

mc	day	mutant	clone	dpsi
3	D14	Dnmt3a	Sapphire1_10852_rep2	-0.1195960347475431
3	D14	Dnmt3a	Sapphire1_25241_rep1	0.038539041630916197
3	D14	Dnmt3a	Sapphire1_27450_rep1	0.1357949197245033
3	D14	Dnmt3a	Sapphire1_27470_rep2	-0.1618636415271377
3	D14	Dnmt3a	Sapphire1_30197_rep1	0.0063997939368351997
3	D14	Dnmt3a	Sapphire2_10140_rep2	0.1291261126334558
3	D14	Dnmt3a	Sapphire2_11265_rep2	0.1163730137792766
3	D14	Dnmt3a	Sapphire2_11588_rep2	0.243686647873706
3	D14	Dnmt3a	Sapphire2_11858_rep2	0.065424600200786498
3	D14	Dnmt3a	Sapphire2_12039_rep2	0.42078458745459918
3	D14	Dnmt3a	Sapphire2_18141_rep2	0.12816818241217079
3	D14	Dnmt3a	Sapphire2_7106_rep2	0.0149745020428245
3	D14	Dnmt3a	Sapphire2_8601_rep2	-0.1160068184597393
3	D14	Dnmt3a	Sapphire2_9396_rep2	-0.016306290086306099
3	D27	Dnmt3a	Sapphire1_10852_rep2	-0.4004142123185177
3	D27	Dnmt3a	Sapphire1_3619_rep2	-0.1049321485274634
3	D27	Dnmt3a	Sapphire2_10139_rep2	0.027927442437728298
3	D27	Dnmt3a	Sapphire2_10183_rep2	0.0306518618665623
3	D27	Dnmt3a	Sapphire2_10402_rep2	-0.099112946264068205
3	D27	Dnmt3a	Sapphire2_10513_rep2	0.096596538535134502
3	D27	Dnmt3a	Sapphire2_10635_rep2	-0.082625595014013301
3	D27	Dnmt3a	Sapphire2_11451_rep2	-0.16810709036352561
3	D27	Dnmt3a	Sapphire2_11722_rep2	-0.042424012565117901
3	D27	Dnmt3a	Sapphire2_12029_rep2	0.062314104892255202
3	D27	Dnmt3a	Sapphire2_12135_rep2	-0.16401189298979429
3	D27	Dnmt3a	Sapphire2_17077_rep2	0.065603382968292004
3	D27	Dnmt3a	Sapphire2_18141_rep2	-0.0360025686114753
3	D27	Dnmt3a	Sapphire2_7106_rep2	-0.15121850079734989
3	D27	Dnmt3a	Sapphire2_7947_rep2	0.023090681992391501
3	D27	Dnmt3a	Sapphire2_8601_rep2	-0.045566299753006897
3	D27	Dnmt3a	Sapphire2_9215_rep2	0.016196140548225098
3	D27	Dnmt3a	Sapphire2_9396_rep2	-0.1175523732237494
3	D27	Dnmt3a	Sapphire2_9795_rep2	-0.25122932802817821
3	D14	Npm1c	Sapphire1_11213_rep1	-0.44169196451291759
3	D14	Npm1c	Sapphire1_21891_rep1	0.0097683713391617001
3	D14	Npm1c	Sapphire1_27470_rep2	0.013272261409295201
3	D14	Npm1c	Sapphire1_30197_rep1	-0.065366261014391996
3	D14	Npm1c	Sapphire1_31614_rep1	0.31264745668662919
3	D14	Npm1c	Sapphire2_10246_rep2	-0.11779749233659149
3	D14	Npm1c	Sapphire2_10635_rep2	0.017761487647514299
3	D27	Npm1c	Sapphire1_11213_rep1	-0.033993660095478502
3	D27	Npm1c	Sapphire1_23105_rep1	-0.69829228446641589
3	D27	Npm1c	Sapphire1_29487_rep1	-0.75234162357761747
3	D27	Npm1c	Sapphire2_10246_rep2	-0.44818677906864879
3	D27	Npm1c	Sapphire2_10635_rep2	-0.4063772676589692
3	D27	Npm1c	Sapphire2_12003_rep2	-0.73919983529530353
