## Supplemental Table 4 for "ChronoClone links temporal clonal behavior to lineage output and mutation responses": observed_support.csv

mc	day	arm	cells	families
0	D14	Dnmt3a	454	172
0	D14	Npm1c	218	90
0	D14	WT	1039	593
0	D27	Dnmt3a	131	35
0	D27	Npm1c	589	26
0	D7	WT	935	596
1	D14	Dnmt3a	156	35
1	D14	Npm1c	53	22
1	D14	WT	326	71
1	D27	Dnmt3a	3	1
1	D27	Npm1c	1149	4
1	D27	WT	8	2
1	D7	WT	192	71
10	D14	Dnmt3a	25	10
10	D14	Npm1c	14	6
10	D14	WT	36	35
10	D7	WT	69	35
11	D14	Dnmt3a	37	14
11	D14	Npm1c	9	5
11	D14	WT	108	44
11	D7	WT	82	44
12	D14	Dnmt3a	91	35
12	D14	Npm1c	134	18
12	D14	WT	178	125
12	D27	Dnmt3a	43	5
12	D27	Npm1c	17	1
12	D27	WT	39	2
12	D7	WT	219	125
13	D14	Dnmt3a	49	15
13	D14	Npm1c	21	8
13	D14	WT	50	45
13	D7	WT	85	45
15	D14	Dnmt3a	105	25
15	D14	Npm1c	37	19
15	D14	WT	177	47
15	D7	WT	120	47
16	D14	Dnmt3a	107	28
16	D14	Npm1c	125	19
16	D14	WT	347	47
16	D27	Dnmt3a	301	4
16	D27	Npm1c	699	6
16	D7	WT	103	47
17	D14	Dnmt3a	53	9
17	D14	Npm1c	3	3
17	D14	WT	61	13
17	D27	Dnmt3a	242	3
17	D27	Npm1c	5	2
17	D27	WT	18	13
17	D7	WT	21	13
19	D14	Dnmt3a	4	3
19	D14	WT	25	14
19	D27	Dnmt3a	511	6
19	D27	Npm1c	64	3
19	D27	WT	99	14
19	D7	WT	18	14
2	D14	Dnmt3a	32	10
2	D14	Npm1c	11	5
2	D14	WT	74	27
2	D7	WT	58	27
3	D14	Dnmt3a	139	48
3	D14	Npm1c	72	27
3	D14	WT	389	104
3	D27	Dnmt3a	594	36
3	D27	Npm1c	442	18
3	D27	WT	761	104
3	D7	WT	206	104
4	D14	Dnmt3a	52	14
4	D14	Npm1c	9	5
4	D14	WT	102	18
4	D27	Dnmt3a	1	1
4	D27	Npm1c	3	1
4	D7	WT	44	18
5	D14	Dnmt3a	25	8
5	D14	Npm1c	5	2
5	D14	WT	71	17
5	D7	WT	41	17
6	D14	Dnmt3a	35	10
6	D14	Npm1c	35	10
6	D14	WT	123	36
6	D27	Dnmt3a	4	3
6	D27	Npm1c	26	2
6	D7	WT	73	36
7	D14	Dnmt3a	118	61
7	D14	Npm1c	68	37
7	D14	WT	309	252
7	D27	Dnmt3a	4	1
7	D27	Npm1c	547	4
7	D27	WT	9	3
7	D7	WT	400	251
9	D14	Dnmt3a	43	9
9	D14	Npm1c	14	4
9	D14	WT	100	24
9	D27	Dnmt3a	4	3
9	D27	Npm1c	2	1
9	D7	WT	47	24
