## Supplemental Table 4 for "ChronoClone links temporal clonal behavior to lineage output and mutation responses": point_reconciliation.csv

mc	day	mutant	cells_wt	cells_mut	rows_wt	rows_mut	point_estimable	inference_estimable	dpsi_current	tvd_current	se	ci_low	ci_high	p_state	p_composition	reason	n_samples	families_wt	families_mut	families_union	families_shared	q_state	q_composition	dpsi_checkpoint	tvd_checkpoint
0	D14	Dnmt3a	1039	454	719	208	True	True	0.1609511044652191	0.39577228327228331	0.016932777883546201	0.12769547979643109	0.19420672913400699	0.0001	0.0001		2	593	172	593	172	0.00084999999999999995	0.0005230769230769	0.1609511044652191	0.3957722832722832
0	D14	Npm1c	1039	218	719	115	True	True	0.16837168736865649	0.39057971014492748	0.023233252308433001	0.1227420615672527	0.21400131317006019	0.0001	0.0001		2	593	90	593	90	0.00084999999999999995	0.0005230769230769	0.16837168736865649	0.39057971014492737
0	D27	Dnmt3a	0	131	0	53	False	False								insufficient observed cells or family/sample rows
0	D27	Npm1c	0	589	0	49	False	False								insufficient observed cells or family/sample rows
1	D14	Dnmt3a	326	156	120	49	True	True	0.020322521022316201	0.19032962920108079	0.0274297665792246	-0.034384423410510297	0.075029465455142899	0.45800000000000002	0.0146		2	71	35	71	35	1	0.055155555555555499	0.020322521022316201	0.19032962920108079
1	D14	Npm1c	326	53	120	31	True	True	-0.025870006554697001	0.1947520744472554	0.046349657029694999	-0.11831148265258699	0.066571469543192999	0.5806	0.0083999999999999995		2	71	22	71	22	1	0.033599999999999998	-0.025870006554697001	0.1947520744472554
1	D27	Dnmt3a	8	3	4	1	False	False								insufficient observed cells or family/sample rows
1	D27	Npm1c	8	1149	4	10	False	False								insufficient observed cells or family/sample rows
2	D14	Dnmt3a	74	32	40	13	True	True	-0.15262399141173341	0.63948332369384997	0.036311614627446198	-0.22726358424310439	-0.077984398580362393	0.0001	0.0001		2	27	10	27	10	0.00084999999999999995	0.0005230769230769	-0.15262399141173341	0.63948332369384997
2	D14	Npm1c	74	11	40	8	True	True	-0.021006802560833801	0.25	0.048836256609524099	-0.1213911656948282	0.079377560573160602	0.54969999999999997	0.41160000000000002		2	27	5	27	5	1	1	-0.021006802560833801	0.25
2	D27	Dnmt3a	0	0	0	0	False	False								insufficient observed cells or family/sample rows
2	D27	Npm1c	0	0	0	0	False	False								insufficient observed cells or family/sample rows
3	D14	Dnmt3a	389	139	147	58	True	True	0.088633341853291095	0.12844145204966431	0.032062355403100498	0.025045221985338199	0.15222146172124401	0.0051999999999999998	0.23369999999999999		2	104	48	104	48	0.029466666666666599	0.62481538461538466	0.088633341853291095	0.12844145204966431
3	D14	Npm1c	389	72	147	35	True	True	-0.029749219697368299	0.080729523212793905	0.033556894862186597	-0.096301406087475699	0.0368029666927389	0.37419999999999998	0.025499999999999998		2	104	27	104	27	1	0.091263157894736796	-0.029749219697368399	0.080729523212793905
3	D27	Dnmt3a	761	594	194	71	True	True	-0.038993323533637998	0.31318144021105199	0.0176087236976375	-0.073916073878385197	-0.0040705731888907998	0.024899999999999999	0.00029999999999999997		4	104	36	104	36	0.1209428571428571	0.0014571428571427999	-0.038993323533637998	0.31318144021105199
3	D27	Npm1c	761	442	194	34	True	True	-0.5213218364962664	0.71786986110424067	0.058889281824517498	-0.63811483765029131	-0.40452883534224149	0.0001	0.0001		4	104	18	104	18	0.00084999999999999995	0.0005230769230769	-0.5213218364962664	0.71786986110424067
4	D14	Dnmt3a	102	52	34	17	True	True	0.041003729471285	0.16171023965141609	0.040292830423090099	-0.044006711830346698	0.12601417077291679	0.31869999999999998	0.046399999999999997		2	18	14	18	14	1	0.15024761904761899	0.041003729471285	0.16171023965141609
4	D14	Npm1c	102	9	34	7	False	False								insufficient observed cells or family/sample rows
4	D27	Dnmt3a	0	1	0	1	False	False								insufficient observed cells or family/sample rows
4	D27	Npm1c	0	3	0	1	False	False								insufficient observed cells or family/sample rows
5	D14	Dnmt3a	71	25	27	10	True	True	-0.019629950747734201	0.26175824175824181	0.035966277677046701	-0.095875053388568707	0.056615151893100103	0.60980000000000001	0.088599999999999998		2	17	8	17	8	1	0.27385454545454541	-0.019629950747734201	0.26175824175824181
5	D14	Npm1c	71	5	27	3	False	False								insufficient observed cells or family/sample rows
5	D27	Dnmt3a	0	0	0	0	False	False								insufficient observed cells or family/sample rows
5	D27	Npm1c	0	0	0	0	False	False								insufficient observed cells or family/sample rows
6	D14	Dnmt3a	123	35	51	11	True	True	0.059210120984683798	0.39540043290043281	0.043231317186827697	-0.028554118785000301	0.14697436075436809	0.18140000000000001	0.0018		2	36	10	36	10	0.68528888888888895	0.0081600000000000006	0.059210120984683798	0.39540043290043281
6	D14	Npm1c	123	35	51	14	True	True	0.016010846848633301	0.30481505102040812	0.062049942543862598	-0.1099572334571404	0.1419789271544071	0.82150000000000001	0.0001		2	36	10	36	10	1	0.0005230769230769	0.016010846848633301	0.30481505102040801
6	D27	Dnmt3a	0	4	0	3	False	False								insufficient observed cells or family/sample rows
6	D27	Npm1c	0	26	0	3	False	False								insufficient observed cells or family/sample rows
7	D14	Dnmt3a	309	118	275	74	True	True	-0.057298531974023799	0.55799549549549554	0.020022464345155901	-0.096731979152830105	-0.0178650847952176	0.0037000000000000002	0.0001		2	252	61	252	61	0.022872727272727201	0.0005230769230769	-0.057298531974023799	0.55799549549549554
7	D14	Npm1c	309	68	275	45	True	True	-0.085491292769102195	0.58185185185185184	0.026411683271713001	-0.1375080525067929	-0.033474533031411499	0.00069999999999999999	0.0001		2	252	37	252	37	0.0047599999999998997	0.0005230769230769	-0.085491292769102195	0.58185185185185173
7	D27	Dnmt3a	9	4	5	1	False	False								insufficient observed cells or family/sample rows
7	D27	Npm1c	9	547	5	8	False	False								insufficient observed cells or family/sample rows
9	D14	Dnmt3a	100	43	40	12	True	True	0.042631066789909002	0.24583333333333329	0.0292944394980977	-0.0179690984207912	0.1032312320006092	0.1525	0.47020000000000001		2	24	9	24	9	0.60999999999999999	1	0.042631066789909002	0.24583333333333321
9	D14	Npm1c	100	14	40	5	True	False	0.079734074952130293	0.33416666666666661						fewer than five families in an arm or ten in union	2	24	4	24	4			0.079734074952130293	0.33416666666666661
9	D27	Dnmt3a	0	4	0	3	False	False								insufficient observed cells or family/sample rows
9	D27	Npm1c	0	2	0	1	False	False								insufficient observed cells or family/sample rows
10	D14	Dnmt3a	36	25	35	13	True	True	-0.040807645500987498	0.74358974358974361	0.041963344760841299	-0.12608742248381369	0.044472131481838699	0.36409999999999998	0.0001		2	35	10	35	10	1	0.0005230769230769	-0.040807645500987401	0.74358974358974372
10	D14	Npm1c	36	14	35	10	True	True	-0.1130277911055402	0.84999999999999998	0.042043339908957901	-0.19847013778889849	-0.027585444422181998	0.0001	0.0001		2	35	6	35	6	0.00084999999999999995	0.0005230769230769	-0.1130277911055402	0.84999999999999998
10	D27	Dnmt3a	0	0	0	0	False	False								insufficient observed cells or family/sample rows
10	D27	Npm1c	0	0	0	0	False	False								insufficient observed cells or family/sample rows
11	D14	Dnmt3a	108	37	66	22	True	True	0.031615425902590998	0.1259469696969697	0.0391502563774037	-0.047338590731488397	0.11056944253667041	0.42720000000000002	0.1825		2	44	14	44	14	1	0.51708333333333334	0.031615425902590998	0.1259469696969697
11	D14	Npm1c	108	9	66	6	False	False								insufficient observed cells or family/sample rows
11	D27	Dnmt3a	0	0	0	0	False	False								insufficient observed cells or family/sample rows
11	D27	Npm1c	0	0	0	0	False	False								insufficient observed cells or family/sample rows
12	D14	Dnmt3a	178	91	138	45	True	True	-0.085561539035941797	0.66464358193810247	0.025009790292465601	-0.1350629196822761	-0.036060158389607397	0.00020000000000000001	0.0001		2	125	35	125	35	0.0015111111111111	0.0005230769230769	-0.085561539035941797	0.66464358193810247
12	D14	Npm1c	178	134	138	24	True	True	-0.1468544150590245	0.59100272893574024	0.045433996609418402	-0.2367810211659388	-0.0569278089521102	0.0001	0.0001		2	125	18	125	18	0.00084999999999999995	0.0005230769230769	-0.1468544150590245	0.59100272893574024
12	D27	Dnmt3a	39	43	3	7	True	False	-0.079050304461305301	0.66428571428571426						fewer than five families in an arm or ten in union	1	2	2	3	1			-0.079050304461305301	0.66428571428571426
12	D27	Npm1c	39	17	3	2	False	False								insufficient observed cells or family/sample rows
13	D14	Dnmt3a	50	49	45	19	True	True	-0.1275050421230593	0.80980861244019142	0.038073853001811701	-0.20423785089704921	-0.050772233349069502	0.0001	0.0001		2	45	15	45	15	0.00084999999999999995	0.0005230769230769	-0.1275050421230593	0.80980861244019142
13	D14	Npm1c	50	21	45	12	True	True	-0.17829315102021129	0.79166666666666663	0.055633150368811599	-0.29041439833766841	-0.066171903702754206	0.0001	0.0001		2	45	8	45	8	0.00084999999999999995	0.0005230769230769	-0.17829315102021129	0.79166666666666663
13	D27	Dnmt3a	0	0	0	0	False	False								insufficient observed cells or family/sample rows
13	D27	Npm1c	0	0	0	0	False	False								insufficient observed cells or family/sample rows
15	D14	Dnmt3a	177	105	80	29	True	True	-0.069685676307420105	0.29047339281005341	0.031460746995760597	-0.1330128754739042	-0.0063584771409358996	0.021299999999999999	0.0066		2	47	25	47	25	0.1114153846153846	0.028049999999999999	-0.069685676307420105	0.29047339281005341
15	D14	Npm1c	177	37	80	24	True	True	-0.043666923199193797	0.25127053745474798	0.0266143980812923	-0.097238927964916899	0.0099050815665291999	0.104	0.029999999999999999		2	47	19	47	19	0.442	0.10199999999999999	-0.043666923199193797	0.25127053745474798
15	D27	Dnmt3a	0	0	0	0	False	False								insufficient observed cells or family/sample rows
15	D27	Npm1c	0	0	0	0	False	False								insufficient observed cells or family/sample rows
16	D14	Dnmt3a	347	107	87	38	True	True	0.0013247139135457	0.12724996833891461	0.027480843718726201	-0.0539913554624709	0.056640783289562402	0.96050000000000002	0.093200000000000005		2	47	28	47	28	1	0.27554782608695649	0.0013247139135457	0.12724996833891469
16	D14	Npm1c	347	125	87	28	True	True	0.0748569931167756	0.2015735206136981	0.036747819683780797	0.00088746860540840004	0.14882651762814281	0.039300000000000002	0.2389		2	47	19	47	19	0.17816000000000001	0.62481538461538466	0.0748569931167756	0.2015735206136981
16	D27	Dnmt3a	0	301	0	10	False	False								insufficient observed cells or family/sample rows
16	D27	Npm1c	0	699	0	16	False	False								insufficient observed cells or family/sample rows
17	D14	Dnmt3a	61	53	20	15	True	True	-0.050663904386668401	0.082113195446528703	0.066355095043237999	-0.19523923678066391	0.093911428007326894	0.46229999999999999	0.79679999999999995		2	13	9	13	9	1	1	-0.050663904386668401	0.082113195446528703
17	D14	Npm1c	61	3	20	3	False	False								insufficient observed cells or family/sample rows
17	D27	Dnmt3a	18	242	16	5	True	False	-0.085384701270190003	0.98148148148148162						fewer than five families in an arm or ten in union	1	7	2	9	0			-0.085384701270190003	0.98148148148148162
17	D27	Npm1c	18	5	16	2	False	False								insufficient observed cells or family/sample rows
19	D14	Dnmt3a	25	4	15	3	False	False								insufficient observed cells or family/sample rows
19	D14	Npm1c	25	0	15	0	False	False								insufficient observed cells or family/sample rows
19	D27	Dnmt3a	99	511	20	13	True	False	0.11699123972057179	0.42706658420944132						fewer than five families in an arm or ten in union	1	14	2	14	2			0.11699123972057179	0.42706658420944132
19	D27	Npm1c	99	64	20	5	False	False								no sample with both arms
