## Supplemental Table 4 for "ChronoClone links temporal clonal behavior to lineage output and mutation responses": sample_composition.csv

mc	day	mutant	stratum	cell_type	difference	weight	n_wt	n_mut
0	D14	Dnmt3a	D14-W1	HSPC	-0.3501018876018876	0.71153846153846156	397	148
0	D14	Dnmt3a	D14-W1	GMP	0.20002145002145	0.71153846153846156	397	148
0	D14	Dnmt3a	D14-W1	Mk	0.12686347061347061	0.71153846153846156	397	148
0	D14	Dnmt3a	D14-W1	Ery	0.0033783783783783001	0.71153846153846156	397	148
0	D14	Dnmt3a	D14-W1	Basophil	0.017961711711711702	0.71153846153846156	397	148
0	D14	Dnmt3a	D14-W1	Monocyte	0.0018768768768768001	0.71153846153846156	397	148
0	D14	Dnmt3a	D14-W1	Neutrophil	0	0.71153846153846156	397	148
0	D14	Dnmt3a	D14-W2	HSPC	-0.50842592592592584	0.28846153846153838	322	60
0	D14	Dnmt3a	D14-W2	GMP	0.19175925925925921	0.28846153846153838	322	60
0	D14	Dnmt3a	D14-W2	Mk	0.23333333333333331	0.28846153846153838	322	60
0	D14	Dnmt3a	D14-W2	Ery	0.016666666666666601	0.28846153846153838	322	60
0	D14	Dnmt3a	D14-W2	Basophil	0.011111111111111099	0.28846153846153838	322	60
0	D14	Dnmt3a	D14-W2	Monocyte	0.022222222222222199	0.28846153846153838	322	60
0	D14	Dnmt3a	D14-W2	Neutrophil	0.033333333333333298	0.28846153846153838	322	60
0	D14	Npm1c	D14-W1	HSPC	-0.40952380952380951	0.36521739130434783	397	42
0	D14	Npm1c	D14-W1	GMP	0.17301587301587301	0.36521739130434783	397	42
0	D14	Npm1c	D14-W1	Mk	0.1888888888888888	0.36521739130434783	397	42
0	D14	Npm1c	D14-W1	Ery	0	0.36521739130434783	397	42
0	D14	Npm1c	D14-W1	Basophil	0.023809523809523801	0.36521739130434783	397	42
0	D14	Npm1c	D14-W1	Monocyte	0.023809523809523801	0.36521739130434783	397	42
0	D14	Npm1c	D14-W1	Neutrophil	0	0.36521739130434783	397	42
0	D14	Npm1c	D14-W2	HSPC	-0.3796803652968036	0.63478260869565217	322	73
0	D14	Npm1c	D14-W2	GMP	0.11849315068493151	0.63478260869565217	322	73
0	D14	Npm1c	D14-W2	Mk	0.21004566210045661	0.63478260869565217	322	73
0	D14	Npm1c	D14-W2	Ery	0	0.63478260869565217	322	73
0	D14	Npm1c	D14-W2	Basophil	0.037442922374429199	0.63478260869565217	322	73
0	D14	Npm1c	D14-W2	Monocyte	0.013698630136986301	0.63478260869565217	322	73
0	D14	Npm1c	D14-W2	Neutrophil	0	0.63478260869565217	322	73
1	D14	Dnmt3a	D14-W1	HSPC	0.062930781043010794	0.63265306122448983	58	31
1	D14	Dnmt3a	D14-W1	GMP	0.041937084765373403	0.63265306122448983	58	31
1	D14	Dnmt3a	D14-W1	Mk	-0.0045039833547532004	0.63265306122448983	58	31
1	D14	Dnmt3a	D14-W1	Ery	0	0.63265306122448983	58	31
1	D14	Dnmt3a	D14-W1	Basophil	-0.065662627090529405	0.63265306122448983	58	31
1	D14	Dnmt3a	D14-W1	Monocyte	0.075235711637268901	0.63265306122448983	58	31
1	D14	Dnmt3a	D14-W1	Neutrophil	-0.1099369670003707	0.63265306122448983	58	31
1	D14	Dnmt3a	D14-W2	HSPC	-0.1406472559698366	0.36734693877551022	62	18
1	D14	Dnmt3a	D14-W2	GMP	0.099522490651522896	0.36734693877551022	62	18
1	D14	Dnmt3a	D14-W2	Mk	0.035633213859020303	0.36734693877551022	62	18
1	D14	Dnmt3a	D14-W2	Ery	0.022222222222222199	0.36734693877551022	62	18
1	D14	Dnmt3a	D14-W2	Basophil	-0.058781362007168401	0.36734693877551022	62	18
1	D14	Dnmt3a	D14-W2	Monocyte	-0.0085125448028673008	0.36734693877551022	62	18
1	D14	Dnmt3a	D14-W2	Neutrophil	0.050563236047107003	0.36734693877551022	62	18
1	D14	Npm1c	D14-W1	HSPC	-0.028295267950440399	0.45161290322580638	58	14
1	D14	Npm1c	D14-W1	GMP	0.065035826242722694	0.45161290322580638	58	14
1	D14	Npm1c	D14-W1	Mk	-0.0028735632183907998	0.45161290322580638	58	14
1	D14	Npm1c	D14-W1	Ery	0.071428571428571397	0.45161290322580638	58	14
1	D14	Npm1c	D14-W1	Basophil	-0.040640394088669901	0.45161290322580638	58	14
1	D14	Npm1c	D14-W1	Monocyte	0.0560344827586206	0.45161290322580638	58	14
1	D14	Npm1c	D14-W1	Neutrophil	-0.1206896551724138	0.45161290322580638	58	14
1	D14	Npm1c	D14-W2	HSPC	0.090725293049771102	0.54838709677419351	62	17
1	D14	Npm1c	D14-W2	GMP	-0.13081519998028529	0.54838709677419351	62	17
1	D14	Npm1c	D14-W2	Mk	0.087539531941808899	0.54838709677419351	62	17
1	D14	Npm1c	D14-W2	Ery	0	0.54838709677419351	62	17
1	D14	Npm1c	D14-W2	Basophil	0.018342820999367501	0.54838709677419351	62	17
1	D14	Npm1c	D14-W2	Monocyte	-0.036290322580645101	0.54838709677419351	62	17
1	D14	Npm1c	D14-W2	Neutrophil	-0.0295021234300171	0.54838709677419351	62	17
2	D14	Dnmt3a	D14-W1	HSPC	0.72916666666666663	0.61538461538461542	19	8
2	D14	Dnmt3a	D14-W1	GMP	-0.34375	0.61538461538461542	19	8
2	D14	Dnmt3a	D14-W1	Mk	-0.40076754385964908	0.61538461538461542	19	8
2	D14	Dnmt3a	D14-W1	Ery	0	0.61538461538461542	19	8
2	D14	Dnmt3a	D14-W1	Basophil	0.0153508771929824	0.61538461538461542	19	8
2	D14	Dnmt3a	D14-W1	Monocyte	0	0.61538461538461542	19	8
2	D14	Dnmt3a	D14-W1	Neutrophil	0	0.61538461538461542	19	8
2	D14	Dnmt3a	D14-W2	HSPC	0.14999999999999999	0.38461538461538458	21	5
2	D14	Dnmt3a	D14-W2	GMP	0.3214285714285714	0.38461538461538458	21	5
2	D14	Dnmt3a	D14-W2	Mk	-0.27301587301587288	0.38461538461538458	21	5
2	D14	Dnmt3a	D14-W2	Ery	0	0.38461538461538458	21	5
2	D14	Dnmt3a	D14-W2	Basophil	-0.1825396825396825	0.38461538461538458	21	5
2	D14	Dnmt3a	D14-W2	Monocyte	-0.015873015873015799	0.38461538461538458	21	5
2	D14	Dnmt3a	D14-W2	Neutrophil	0	0.38461538461538458	21	5
2	D14	Npm1c	D14-W1	HSPC	0	0.5	19	4
2	D14	Npm1c	D14-W1	GMP	-0.125	0.5	19	4
2	D14	Npm1c	D14-W1	Mk	0.026315789473684199	0.5	19	4
2	D14	Npm1c	D14-W1	Ery	0	0.5	19	4
2	D14	Npm1c	D14-W1	Basophil	0.098684210526315694	0.5	19	4
2	D14	Npm1c	D14-W1	Monocyte	0	0.5	19	4
2	D14	Npm1c	D14-W1	Neutrophil	0	0.5	19	4
2	D14	Npm1c	D14-W2	HSPC	0.375	0.5	21	4
2	D14	Npm1c	D14-W2	GMP	-0.011904761904761901	0.5	21	4
2	D14	Npm1c	D14-W2	Mk	-0.2896825396825396	0.5	21	4
2	D14	Npm1c	D14-W2	Ery	0	0.5	21	4
2	D14	Npm1c	D14-W2	Basophil	-0.057539682539682502	0.5	21	4
2	D14	Npm1c	D14-W2	Monocyte	-0.015873015873015799	0.5	21	4
2	D14	Npm1c	D14-W2	Neutrophil	0	0.5	21	4
3	D14	Dnmt3a	D14-W1	HSPC	-0.1039681337181336	0.75862068965517238	75	44
3	D14	Dnmt3a	D14-W1	GMP	0.076212121212121203	0.75862068965517238	75	44
3	D14	Dnmt3a	D14-W1	Mk	-0.038521043771043699	0.75862068965517238	75	44
3	D14	Dnmt3a	D14-W1	Ery	0.0113636363636363	0.75862068965517238	75	44
3	D14	Dnmt3a	D14-W1	Basophil	0.0227272727272727	0.75862068965517238	75	44
3	D14	Dnmt3a	D14-W1	Monocyte	0.020822510822510801	0.75862068965517238	75	44
3	D14	Dnmt3a	D14-W1	Neutrophil	0.0113636363636363	0.75862068965517238	75	44
3	D14	Dnmt3a	D14-W2	HSPC	-0.0544564536340853	0.2413793103448276	72	14
3	D14	Dnmt3a	D14-W2	GMP	-0.027057226399331599	0.2413793103448276	72	14
3	D14	Dnmt3a	D14-W2	Mk	0.015640664160400899	0.2413793103448276	72	14
3	D14	Dnmt3a	D14-W2	Ery	-0.0027777777777776998	0.2413793103448276	72	14
3	D14	Dnmt3a	D14-W2	Basophil	0.068650793650793601	0.2413793103448276	72	14
3	D14	Dnmt3a	D14-W2	Monocyte	0	0.2413793103448276	72	14
3	D14	Dnmt3a	D14-W2	Neutrophil	0	0.2413793103448276	72	14
3	D14	Npm1c	D14-W1	HSPC	0.071978835978836003	0.3428571428571428	75	12
3	D14	Npm1c	D14-W1	GMP	-0.0033333333333333002	0.3428571428571428	75	12
3	D14	Npm1c	D14-W1	Mk	-0.066740740740740698	0.3428571428571428	75	12
3	D14	Npm1c	D14-W1	Ery	0	0.3428571428571428	75	12
3	D14	Npm1c	D14-W1	Basophil	0	0.3428571428571428	75	12
3	D14	Npm1c	D14-W1	Monocyte	-0.0019047619047619	0.3428571428571428	75	12
3	D14	Npm1c	D14-W1	Neutrophil	0	0.3428571428571428	75	12
3	D14	Npm1c	D14-W2	HSPC	0.085295099160945895	0.65714285714285714	72	23
3	D14	Npm1c	D14-W2	GMP	-0.017222857869310899	0.65714285714285714	72	23
3	D14	Npm1c	D14-W2	Mk	-0.062516685736079297	0.65714285714285714	72	23
3	D14	Npm1c	D14-W2	Ery	-0.0027777777777776998	0.65714285714285714	72	23
3	D14	Npm1c	D14-W2	Basophil	-0.0027777777777776998	0.65714285714285714	72	23
3	D14	Npm1c	D14-W2	Monocyte	0	0.65714285714285714	72	23
3	D14	Npm1c	D14-W2	Neutrophil	0	0.65714285714285714	72	23
3	D27	Dnmt3a	D27-LK-W1	HSPC	0.0345149642024642	0.22535211267605629	26	16
3	D27	Dnmt3a	D27-LK-W1	GMP	0.15412300373237869	0.22535211267605629	26	16
3	D27	Dnmt3a	D27-LK-W1	Mk	-0.41738929473304459	0.22535211267605629	26	16
3	D27	Dnmt3a	D27-LK-W1	Ery	-0.076736241189366103	0.22535211267605629	26	16
3	D27	Dnmt3a	D27-LK-W1	Basophil	0.1283842026029525	0.22535211267605629	26	16
3	D27	Dnmt3a	D27-LK-W1	Monocyte	-0.019080528846153799	0.22535211267605629	26	16
3	D27	Dnmt3a	D27-LK-W1	Neutrophil	0.19618389423076921	0.22535211267605629	26	16
3	D27	Dnmt3a	D27-LK-W2	HSPC	-0.023550056901998202	0.29577464788732388	80	21
3	D27	Dnmt3a	D27-LK-W2	GMP	0.057462632311754303	0.29577464788732388	80	21
3	D27	Dnmt3a	D27-LK-W2	Mk	-0.082845855293290804	0.29577464788732388	80	21
3	D27	Dnmt3a	D27-LK-W2	Ery	0.084544729680875993	0.29577464788732388	80	21
3	D27	Dnmt3a	D27-LK-W2	Basophil	0.053481057193065701	0.29577464788732388	80	21
3	D27	Dnmt3a	D27-LK-W2	Monocyte	0.020785527581580199	0.29577464788732388	80	21
3	D27	Dnmt3a	D27-LK-W2	Neutrophil	-0.10987803457198719	0.29577464788732388	80	21
3	D27	Dnmt3a	D27-LSK-W1	HSPC	0.28168755932838269	0.1126760563380281	19	8
3	D27	Dnmt3a	D27-LSK-W1	GMP	-0.085862409910234305	0.1126760563380281	19	8
3	D27	Dnmt3a	D27-LSK-W1	Mk	-0.2408700322234156	0.1126760563380281	19	8
3	D27	Dnmt3a	D27-LSK-W1	Ery	-0.10526315789473679	0.1126760563380281	19	8
3	D27	Dnmt3a	D27-LSK-W1	Basophil	-0.065073397780164605	0.1126760563380281	19	8
3	D27	Dnmt3a	D27-LSK-W1	Monocyte	0.20146678170836929	0.1126760563380281	19	8
3	D27	Dnmt3a	D27-LSK-W1	Neutrophil	0.013914656771799601	0.1126760563380281	19	8
3	D27	Dnmt3a	D27-LSK-W2	HSPC	0.21178001361947851	0.36619718309859151	69	26
3	D27	Dnmt3a	D27-LSK-W2	GMP	-0.0352927358780201	0.36619718309859151	69	26
3	D27	Dnmt3a	D27-LSK-W2	Mk	-0.035534589589773402	0.36619718309859151	69	26
3	D27	Dnmt3a	D27-LSK-W2	Ery	-0.1146467059510537	0.36619718309859151	69	26
3	D27	Dnmt3a	D27-LSK-W2	Basophil	-0.0020060160946448	0.36619718309859151	69	26
3	D27	Dnmt3a	D27-LSK-W2	Monocyte	-0.017116272801891499	0.36619718309859151	69	26
3	D27	Dnmt3a	D27-LSK-W2	Neutrophil	-0.0071836933040945999	0.36619718309859151	69	26
3	D27	Npm1c	D27-LK-W1	HSPC	0.5585436168769502	0.1764705882352941	26	6
3	D27	Npm1c	D27-LK-W1	GMP	0.10626287292953961	0.1764705882352941	26	6
3	D27	Npm1c	D27-LK-W1	Mk	-0.33139684389684387	0.1764705882352941	26	6
3	D27	Npm1c	D27-LK-W1	Ery	-0.2201617826617826	0.1764705882352941	26	6
3	D27	Npm1c	D27-LK-W1	Basophil	-0.084401709401709393	0.1764705882352941	26	6
3	D27	Npm1c	D27-LK-W1	Monocyte	-0.028846153846153799	0.1764705882352941	26	6
3	D27	Npm1c	D27-LK-W1	Neutrophil	0	0.1764705882352941	26	6
3	D27	Npm1c	D27-LK-W2	HSPC	0.72537148938796892	0.20588235294117641	80	7
3	D27	Npm1c	D27-LK-W2	GMP	-0.1954613582062211	0.20588235294117641	80	7
3	D27	Npm1c	D27-LK-W2	Mk	-0.082328654588120206	0.20588235294117641	80	7
3	D27	Npm1c	D27-LK-W2	Ery	-0.090195685849013094	0.20588235294117641	80	7
3	D27	Npm1c	D27-LK-W2	Basophil	-0.082384483559692995	0.20588235294117641	80	7
3	D27	Npm1c	D27-LK-W2	Monocyte	-0.012644005847953201	0.20588235294117641	80	7
3	D27	Npm1c	D27-LK-W2	Neutrophil	-0.26235730133696827	0.20588235294117641	80	7
3	D27	Npm1c	D27-LSK-W1	HSPC	0.67485380116959059	0.29411764705882348	19	10
3	D27	Npm1c	D27-LSK-W1	GMP	-0.19298245614035081	0.29411764705882348	19	10
3	D27	Npm1c	D27-LSK-W1	Mk	-0.25380116959064319	0.29411764705882348	19	10
3	D27	Npm1c	D27-LSK-W1	Ery	-0.10526315789473679	0.29411764705882348	19	10
3	D27	Npm1c	D27-LSK-W1	Basophil	-0.070175438596491196	0.29411764705882348	19	10
3	D27	Npm1c	D27-LSK-W1	Monocyte	-0.052631578947368397	0.29411764705882348	19	10
3	D27	Npm1c	D27-LSK-W1	Neutrophil	0	0.29411764705882348	19	10
3	D27	Npm1c	D27-LSK-W2	HSPC	0.78114526375395943	0.3235294117647059	69	11
3	D27	Npm1c	D27-LSK-W2	GMP	-0.3188735781127085	0.3235294117647059	69	11
3	D27	Npm1c	D27-LSK-W2	Mk	-0.1546853106635715	0.3235294117647059	69	11
3	D27	Npm1c	D27-LSK-W2	Ery	-0.1274672187715665	0.3235294117647059	69	11
3	D27	Npm1c	D27-LSK-W2	Basophil	-0.070714551149333699	0.3235294117647059	69	11
3	D27	Npm1c	D27-LSK-W2	Monocyte	-0.030331262939958501	0.3235294117647059	69	11
3	D27	Npm1c	D27-LSK-W2	Neutrophil	-0.079073342116820294	0.3235294117647059	69	11
4	D14	Dnmt3a	D14-W1	HSPC	-0.18967236467236459	0.76470588235294112	18	13
4	D14	Dnmt3a	D14-W1	GMP	0.1896723646723647	0.76470588235294112	18	13
4	D14	Dnmt3a	D14-W1	Mk	0	0.76470588235294112	18	13
4	D14	Dnmt3a	D14-W1	Ery	0	0.76470588235294112	18	13
4	D14	Dnmt3a	D14-W1	Basophil	0	0.76470588235294112	18	13
4	D14	Dnmt3a	D14-W1	Monocyte	0	0.76470588235294112	18	13
4	D14	Dnmt3a	D14-W1	Neutrophil	0	0.76470588235294112	18	13
4	D14	Dnmt3a	D14-W2	HSPC	-0.070833333333333304	0.23529411764705879	16	4
4	D14	Dnmt3a	D14-W2	GMP	0.070833333333333304	0.23529411764705879	16	4
4	D14	Dnmt3a	D14-W2	Mk	0	0.23529411764705879	16	4
4	D14	Dnmt3a	D14-W2	Ery	0	0.23529411764705879	16	4
4	D14	Dnmt3a	D14-W2	Basophil	0	0.23529411764705879	16	4
4	D14	Dnmt3a	D14-W2	Monocyte	0	0.23529411764705879	16	4
4	D14	Dnmt3a	D14-W2	Neutrophil	0	0.23529411764705879	16	4
5	D14	Dnmt3a	D14-W1	HSPC	0.24523809523809509	0.40000000000000002	14	4
5	D14	Dnmt3a	D14-W1	GMP	-0.3702380952380952	0.40000000000000002	14	4
5	D14	Dnmt3a	D14-W1	Mk	0	0.40000000000000002	14	4
5	D14	Dnmt3a	D14-W1	Ery	0	0.40000000000000002	14	4
5	D14	Dnmt3a	D14-W1	Basophil	0	0.40000000000000002	14	4
5	D14	Dnmt3a	D14-W1	Monocyte	0.125	0.40000000000000002	14	4
5	D14	Dnmt3a	D14-W1	Neutrophil	0	0.40000000000000002	14	4
5	D14	Dnmt3a	D14-W2	HSPC	0.1061050061050062	0.59999999999999998	13	6
5	D14	Dnmt3a	D14-W2	GMP	-0.1399877899877901	0.59999999999999998	13	6
5	D14	Dnmt3a	D14-W2	Mk	-0.0494505494505494	0.59999999999999998	13	6
5	D14	Dnmt3a	D14-W2	Ery	0.083333333333333301	0.59999999999999998	13	6
5	D14	Dnmt3a	D14-W2	Basophil	0	0.59999999999999998	13	6
5	D14	Dnmt3a	D14-W2	Monocyte	0	0.59999999999999998	13	6
5	D14	Dnmt3a	D14-W2	Neutrophil	0	0.59999999999999998	13	6
6	D14	Dnmt3a	D14-W1	HSPC	-0.3390398550724637	0.72727272727272729	23	8
6	D14	Dnmt3a	D14-W1	GMP	0.41145833333333331	0.72727272727272729	23	8
6	D14	Dnmt3a	D14-W1	Mk	-0.1057971014492752	0.72727272727272729	23	8
6	D14	Dnmt3a	D14-W1	Ery	0	0.72727272727272729	23	8
6	D14	Dnmt3a	D14-W1	Basophil	0	0.72727272727272729	23	8
6	D14	Dnmt3a	D14-W1	Monocyte	-0.0072463768115942004	0.72727272727272729	23	8
6	D14	Dnmt3a	D14-W1	Neutrophil	0.040625000000000001	0.72727272727272729	23	8
6	D14	Dnmt3a	D14-W2	HSPC	0.24424603174603171	0.27272727272727271	28	3
6	D14	Dnmt3a	D14-W2	GMP	-0.0062003968253967999	0.27272727272727271	28	3
6	D14	Dnmt3a	D14-W2	Mk	-0.21661706349206339	0.27272727272727271	28	3
6	D14	Dnmt3a	D14-W2	Ery	0	0.27272727272727271	28	3
6	D14	Dnmt3a	D14-W2	Basophil	-0.021428571428571401	0.27272727272727271	28	3
6	D14	Dnmt3a	D14-W2	Monocyte	0	0.27272727272727271	28	3
6	D14	Dnmt3a	D14-W2	Neutrophil	0	0.27272727272727271	28	3
6	D14	Npm1c	D14-W1	HSPC	-0.4869565217391304	0.3571428571428571	23	5
6	D14	Npm1c	D14-W1	GMP	0.59999999999999998	0.3571428571428571	23	5
6	D14	Npm1c	D14-W1	Mk	-0.1057971014492753	0.3571428571428571	23	5
6	D14	Npm1c	D14-W1	Ery	0	0.3571428571428571	23	5
6	D14	Npm1c	D14-W1	Basophil	0	0.3571428571428571	23	5
6	D14	Npm1c	D14-W1	Monocyte	-0.0072463768115942004	0.3571428571428571	23	5
6	D14	Npm1c	D14-W1	Neutrophil	0	0.3571428571428571	23	5
6	D14	Npm1c	D14-W2	HSPC	0.012764550264550201	0.6428571428571429	28	9
6	D14	Npm1c	D14-W2	GMP	0.072503306878306806	0.6428571428571429	28	9
6	D14	Npm1c	D14-W2	Mk	-0.1193948412698411	0.6428571428571429	28	9
6	D14	Npm1c	D14-W2	Ery	0.041666666666666602	0.6428571428571429	28	9
6	D14	Npm1c	D14-W2	Basophil	-0.021428571428571401	0.6428571428571429	28	9
6	D14	Npm1c	D14-W2	Monocyte	0.0138888888888888	0.6428571428571429	28	9
6	D14	Npm1c	D14-W2	Neutrophil	0	0.6428571428571429	28	9
7	D14	Dnmt3a	D14-W1	HSPC	0.36775362318840582	0.6216216216216216	139	46
7	D14	Dnmt3a	D14-W1	GMP	-0.63405797101449279	0.6216216216216216	139	46
7	D14	Dnmt3a	D14-W1	Mk	0.076086956521739094	0.6216216216216216	139	46
7	D14	Dnmt3a	D14-W1	Ery	0	0.6216216216216216	139	46
7	D14	Dnmt3a	D14-W1	Basophil	0.065217391304347797	0.6216216216216216	139	46
7	D14	Dnmt3a	D14-W1	Monocyte	0.097826086956521702	0.6216216216216216	139	46
7	D14	Dnmt3a	D14-W1	Neutrophil	0.027173913043478201	0.6216216216216216	139	46
7	D14	Dnmt3a	D14-W2	HSPC	0.22619047619047619	0.3783783783783784	136	28
7	D14	Dnmt3a	D14-W2	GMP	-0.4330357142857143	0.3783783783783784	136	28
7	D14	Dnmt3a	D14-W2	Mk	0.09375	0.3783783783783784	136	28
7	D14	Dnmt3a	D14-W2	Ery	0.040178571428571397	0.3783783783783784	136	28
7	D14	Dnmt3a	D14-W2	Basophil	0.047619047619047603	0.3783783783783784	136	28
7	D14	Dnmt3a	D14-W2	Monocyte	0	0.3783783783783784	136	28
7	D14	Dnmt3a	D14-W2	Neutrophil	0.025297619047618999	0.3783783783783784	136	28
7	D14	Npm1c	D14-W1	HSPC	0.2045454545454545	0.48888888888888887	139	22
7	D14	Npm1c	D14-W1	GMP	-0.51515151515151514	0.48888888888888887	139	22
7	D14	Npm1c	D14-W1	Mk	0.1363636363636363	0.48888888888888887	139	22
7	D14	Npm1c	D14-W1	Ery	0	0.48888888888888887	139	22
7	D14	Npm1c	D14-W1	Basophil	0.090909090909090898	0.48888888888888887	139	22
7	D14	Npm1c	D14-W1	Monocyte	0.083333333333333301	0.48888888888888887	139	22
7	D14	Npm1c	D14-W1	Neutrophil	0	0.48888888888888887	139	22
7	D14	Npm1c	D14-W2	HSPC	0.4630434782608695	0.51111111111111107	136	23
7	D14	Npm1c	D14-W2	GMP	-0.64565217391304341	0.51111111111111107	136	23
7	D14	Npm1c	D14-W2	Mk	0.032608695652173898	0.51111111111111107	136	23
7	D14	Npm1c	D14-W2	Ery	0.014492753623188401	0.51111111111111107	136	23
7	D14	Npm1c	D14-W2	Basophil	0.052173913043478203	0.51111111111111107	136	23
7	D14	Npm1c	D14-W2	Monocyte	0.054347826086956499	0.51111111111111107	136	23
7	D14	Npm1c	D14-W2	Neutrophil	0.028985507246376802	0.51111111111111107	136	23
9	D14	Dnmt3a	D14-W1	HSPC	-0.16011904761904749	0.5	20	6
9	D14	Dnmt3a	D14-W1	GMP	0.23333333333333331	0.5	20	6
9	D14	Dnmt3a	D14-W1	Mk	-0.073214285714285607	0.5	20	6
9	D14	Dnmt3a	D14-W1	Ery	0	0.5	20	6
9	D14	Dnmt3a	D14-W1	Basophil	0	0.5	20	6
9	D14	Dnmt3a	D14-W1	Monocyte	0	0.5	20	6
9	D14	Dnmt3a	D14-W1	Neutrophil	0	0.5	20	6
9	D14	Dnmt3a	D14-W2	HSPC	-0.24065476190476179	0.5	20	6
9	D14	Dnmt3a	D14-W2	GMP	0.24166666666666661	0.5	20	6
9	D14	Dnmt3a	D14-W2	Mk	-0.017678571428571401	0.5	20	6
9	D14	Dnmt3a	D14-W2	Ery	0.016666666666666601	0.5	20	6
9	D14	Dnmt3a	D14-W2	Basophil	0	0.5	20	6
9	D14	Dnmt3a	D14-W2	Monocyte	0	0.5	20	6
9	D14	Dnmt3a	D14-W2	Neutrophil	0	0.5	20	6
9	D14	Npm1c	D14-W1	HSPC	-0.27916666666666662	0.59999999999999998	20	3
9	D14	Npm1c	D14-W1	GMP	0	0.59999999999999998	20	3
9	D14	Npm1c	D14-W1	Mk	0.27916666666666667	0.59999999999999998	20	3
9	D14	Npm1c	D14-W1	Ery	0	0.59999999999999998	20	3
9	D14	Npm1c	D14-W1	Basophil	0	0.59999999999999998	20	3
9	D14	Npm1c	D14-W1	Monocyte	0	0.59999999999999998	20	3
9	D14	Npm1c	D14-W1	Neutrophil	0	0.59999999999999998	20	3
9	D14	Npm1c	D14-W2	HSPC	-0.18232142857142841	0.40000000000000002	20	2
9	D14	Npm1c	D14-W2	GMP	0.25	0.40000000000000002	20	2
9	D14	Npm1c	D14-W2	Mk	-0.23434523809523811	0.40000000000000002	20	2
9	D14	Npm1c	D14-W2	Ery	0	0.40000000000000002	20	2
9	D14	Npm1c	D14-W2	Basophil	0.1666666666666666	0.40000000000000002	20	2
9	D14	Npm1c	D14-W2	Monocyte	0	0.40000000000000002	20	2
9	D14	Npm1c	D14-W2	Neutrophil	0	0.40000000000000002	20	2
10	D14	Dnmt3a	D14-W1	HSPC	0.17499999999999999	0.61538461538461542	15	8
10	D14	Dnmt3a	D14-W1	GMP	0.33750000000000002	0.61538461538461542	15	8
10	D14	Dnmt3a	D14-W1	Mk	0.025000000000000001	0.61538461538461542	15	8
10	D14	Dnmt3a	D14-W1	Ery	0.066666666666666596	0.61538461538461542	15	8
10	D14	Dnmt3a	D14-W1	Basophil	-0.70833333333333337	0.61538461538461542	15	8
10	D14	Dnmt3a	D14-W1	Monocyte	0	0.61538461538461542	15	8
10	D14	Dnmt3a	D14-W1	Neutrophil	0.1041666666666666	0.61538461538461542	15	8
10	D14	Dnmt3a	D14-W2	HSPC	0	0.38461538461538458	20	5
10	D14	Dnmt3a	D14-W2	GMP	0.40000000000000002	0.38461538461538458	20	5
10	D14	Dnmt3a	D14-W2	Mk	0	0.38461538461538458	20	5
10	D14	Dnmt3a	D14-W2	Ery	0	0.38461538461538458	20	5
10	D14	Dnmt3a	D14-W2	Basophil	-0.80000000000000004	0.38461538461538458	20	5
10	D14	Dnmt3a	D14-W2	Monocyte	0	0.38461538461538458	20	5
10	D14	Dnmt3a	D14-W2	Neutrophil	0.40000000000000002	0.38461538461538458	20	5
10	D14	Npm1c	D14-W1	HSPC	0.5	0.40000000000000002	15	4
10	D14	Npm1c	D14-W1	GMP	0.25	0.40000000000000002	15	4
10	D14	Npm1c	D14-W1	Mk	0	0.40000000000000002	15	4
10	D14	Npm1c	D14-W1	Ery	0	0.40000000000000002	15	4
10	D14	Npm1c	D14-W1	Basophil	-0.75	0.40000000000000002	15	4
10	D14	Npm1c	D14-W1	Monocyte	0	0.40000000000000002	15	4
10	D14	Npm1c	D14-W1	Neutrophil	0	0.40000000000000002	15	4
10	D14	Npm1c	D14-W2	HSPC	0.22222222222222221	0.59999999999999998	20	6
10	D14	Npm1c	D14-W2	GMP	0.4722222222222221	0.59999999999999998	20	6
10	D14	Npm1c	D14-W2	Mk	0.1666666666666666	0.59999999999999998	20	6
10	D14	Npm1c	D14-W2	Ery	0	0.59999999999999998	20	6
10	D14	Npm1c	D14-W2	Basophil	-0.91666666666666663	0.59999999999999998	20	6
10	D14	Npm1c	D14-W2	Monocyte	0	0.59999999999999998	20	6
10	D14	Npm1c	D14-W2	Neutrophil	0.055555555555555497	0.59999999999999998	20	6
11	D14	Dnmt3a	D14-W1	HSPC	-0.025735294117646999	0.54545454545454541	34	12
11	D14	Dnmt3a	D14-W1	GMP	-0.0061274509803921004	0.54545454545454541	34	12
11	D14	Dnmt3a	D14-W1	Mk	0	0.54545454545454541	34	12
11	D14	Dnmt3a	D14-W1	Ery	0	0.54545454545454541	34	12
11	D14	Dnmt3a	D14-W1	Basophil	-0.0098039215686274005	0.54545454545454541	34	12
11	D14	Dnmt3a	D14-W1	Monocyte	0.041666666666666602	0.54545454545454541	34	12
11	D14	Dnmt3a	D14-W1	Neutrophil	0	0.54545454545454541	34	12
11	D14	Dnmt3a	D14-W2	HSPC	-0.2270833333333333	0.45454545454545447	32	10
11	D14	Dnmt3a	D14-W2	GMP	0.17708333333333329	0.45454545454545447	32	10
11	D14	Dnmt3a	D14-W2	Mk	0	0.45454545454545447	32	10
11	D14	Dnmt3a	D14-W2	Ery	0	0.45454545454545447	32	10
11	D14	Dnmt3a	D14-W2	Basophil	0	0.45454545454545447	32	10
11	D14	Dnmt3a	D14-W2	Monocyte	0.050000000000000003	0.45454545454545447	32	10
11	D14	Dnmt3a	D14-W2	Neutrophil	0	0.45454545454545447	32	10
12	D14	Dnmt3a	D14-W1	HSPC	0.28119903783431172	0.62222222222222223	73	28
12	D14	Dnmt3a	D14-W1	GMP	0.23511904761904759	0.62222222222222223	73	28
12	D14	Dnmt3a	D14-W1	Mk	-0.6931771852576647	0.62222222222222223	73	28
12	D14	Dnmt3a	D14-W1	Ery	0	0.62222222222222223	73	28
12	D14	Dnmt3a	D14-W1	Basophil	0.069716242661448102	0.62222222222222223	73	28
12	D14	Dnmt3a	D14-W1	Monocyte	0.035714285714285698	0.62222222222222223	73	28
12	D14	Dnmt3a	D14-W1	Neutrophil	0.071428571428571397	0.62222222222222223	73	28
12	D14	Dnmt3a	D14-W2	HSPC	0.13445378151260501	0.37777777777777771	65	17
12	D14	Dnmt3a	D14-W2	GMP	0.31512605042016811	0.37777777777777771	65	17
12	D14	Dnmt3a	D14-W2	Mk	-0.61764705882352944	0.37777777777777771	65	17
12	D14	Dnmt3a	D14-W2	Ery	0.058823529411764698	0.37777777777777771	65	17
12	D14	Dnmt3a	D14-W2	Basophil	0.092436974789915902	0.37777777777777771	65	17
12	D14	Dnmt3a	D14-W2	Monocyte	0	0.37777777777777771	65	17
12	D14	Dnmt3a	D14-W2	Neutrophil	0.016806722689075598	0.37777777777777771	65	17
12	D14	Npm1c	D14-W1	HSPC	0.5436727773301101	0.33333333333333331	73	8
12	D14	Npm1c	D14-W1	GMP	0.066176470588235295	0.33333333333333331	73	8
12	D14	Npm1c	D14-W1	Mk	-0.64857809562181035	0.33333333333333331	73	8
12	D14	Npm1c	D14-W1	Ery	0.0294117647058823	0.33333333333333331	73	8
12	D14	Npm1c	D14-W1	Basophil	0.0093170829975825001	0.33333333333333331	73	8
12	D14	Npm1c	D14-W1	Monocyte	0	0.33333333333333331	73	8
12	D14	Npm1c	D14-W1	Neutrophil	0	0.33333333333333331	73	8
12	D14	Npm1c	D14-W2	HSPC	0.31686930091185411	0.66666666666666663	65	16
12	D14	Npm1c	D14-W2	GMP	0.1602393617021276	0.66666666666666663	65	16
12	D14	Npm1c	D14-W2	Mk	-0.56221504559270519	0.66666666666666663	65	16
12	D14	Npm1c	D14-W2	Ery	0.0079787234042552994	0.66666666666666663	65	16
12	D14	Npm1c	D14-W2	Basophil	0.014627659574468	0.66666666666666663	65	16
12	D14	Npm1c	D14-W2	Monocyte	0	0.66666666666666663	65	16
12	D14	Npm1c	D14-W2	Neutrophil	0.0625	0.66666666666666663	65	16
12	D27	Dnmt3a	D27-LK-W2	HSPC	0.15952380952380951	1	2	2
12	D27	Dnmt3a	D27-LK-W2	GMP	-0.097619047619047605	1	2	2
12	D27	Dnmt3a	D27-LK-W2	Mk	0.50476190476190474	1	2	2
12	D27	Dnmt3a	D27-LK-W2	Ery	-0.5	1	2	2
12	D27	Dnmt3a	D27-LK-W2	Basophil	-0.016666666666666601	1	2	2
12	D27	Dnmt3a	D27-LK-W2	Monocyte	0	1	2	2
12	D27	Dnmt3a	D27-LK-W2	Neutrophil	-0.050000000000000003	1	2	2
13	D14	Dnmt3a	D14-W1	HSPC	0.28999999999999998	0.52631578947368418	21	10
13	D14	Dnmt3a	D14-W1	GMP	0.31	0.52631578947368418	21	10
13	D14	Dnmt3a	D14-W1	Mk	0	0.52631578947368418	21	10
13	D14	Dnmt3a	D14-W1	Ery	0	0.52631578947368418	21	10
13	D14	Dnmt3a	D14-W1	Basophil	0	0.52631578947368418	21	10
13	D14	Dnmt3a	D14-W1	Monocyte	-0.77500000000000002	0.52631578947368418	21	10
13	D14	Dnmt3a	D14-W1	Neutrophil	0.17499999999999999	0.52631578947368418	21	10
13	D14	Dnmt3a	D14-W2	HSPC	0.1313131313131313	0.47368421052631571	24	9
13	D14	Dnmt3a	D14-W2	GMP	0.38383838383838381	0.47368421052631571	24	9
13	D14	Dnmt3a	D14-W2	Mk	0	0.47368421052631571	24	9
13	D14	Dnmt3a	D14-W2	Ery	0	0.47368421052631571	24	9
13	D14	Dnmt3a	D14-W2	Basophil	0.1111111111111111	0.47368421052631571	24	9
13	D14	Dnmt3a	D14-W2	Monocyte	-0.84848484848484851	0.47368421052631571	24	9
13	D14	Dnmt3a	D14-W2	Neutrophil	0.22222222222222221	0.47368421052631571	24	9
13	D14	Npm1c	D14-W1	HSPC	0.1666666666666666	0.5	21	6
13	D14	Npm1c	D14-W1	GMP	0.1666666666666666	0.5	21	6
13	D14	Npm1c	D14-W1	Mk	0.33333333333333331	0.5	21	6
13	D14	Npm1c	D14-W1	Ery	0	0.5	21	6
13	D14	Npm1c	D14-W1	Basophil	0	0.5	21	6
13	D14	Npm1c	D14-W1	Monocyte	-0.66666666666666674	0.5	21	6
13	D14	Npm1c	D14-W1	Neutrophil	0	0.5	21	6
13	D14	Npm1c	D14-W2	HSPC	0.55555555555555547	0.5	24	6
13	D14	Npm1c	D14-W2	GMP	0.19444444444444439	0.5	24	6
13	D14	Npm1c	D14-W2	Mk	0.1666666666666666	0.5	24	6
13	D14	Npm1c	D14-W2	Ery	0	0.5	24	6
13	D14	Npm1c	D14-W2	Basophil	0	0.5	24	6
13	D14	Npm1c	D14-W2	Monocyte	-0.91666666666666663	0.5	24	6
13	D14	Npm1c	D14-W2	Neutrophil	0	0.5	24	6
15	D14	Dnmt3a	D14-W1	HSPC	0.1173159164700518	0.72413793103448276	38	21
15	D14	Dnmt3a	D14-W1	GMP	0.070937493305914298	0.72413793103448276	38	21
15	D14	Dnmt3a	D14-W1	Mk	-0.094383968162163601	0.72413793103448276	38	21
15	D14	Dnmt3a	D14-W1	Ery	-0.052631578947368397	0.72413793103448276	38	21
15	D14	Dnmt3a	D14-W1	Basophil	0.0050155914817568001	0.72413793103448276	38	21
15	D14	Dnmt3a	D14-W1	Monocyte	-0.046253454148190903	0.72413793103448276	38	21
15	D14	Dnmt3a	D14-W1	Neutrophil	0	0.72413793103448276	38	21
15	D14	Dnmt3a	D14-W2	HSPC	0.35515873015873012	0.27586206896551718	42	8
15	D14	Dnmt3a	D14-W2	GMP	0.1398809523809523	0.27586206896551718	42	8
15	D14	Dnmt3a	D14-W2	Mk	-0.384920634920635	0.27586206896551718	42	8
15	D14	Dnmt3a	D14-W2	Ery	-0.14285714285714279	0.27586206896551718	42	8
15	D14	Dnmt3a	D14-W2	Basophil	0.050595238095237999	0.27586206896551718	42	8
15	D14	Dnmt3a	D14-W2	Monocyte	-0.017857142857142801	0.27586206896551718	42	8
15	D14	Dnmt3a	D14-W2	Neutrophil	0	0.27586206896551718	42	8
15	D14	Npm1c	D14-W1	HSPC	0.018546365914786998	0.41666666666666669	38	10
15	D14	Npm1c	D14-W1	GMP	0.044736842105263103	0.41666666666666669	38	10
15	D14	Npm1c	D14-W1	Mk	-0.027318295739348401	0.41666666666666669	38	10
15	D14	Npm1c	D14-W1	Ery	-0.052631578947368397	0.41666666666666669	38	10
15	D14	Npm1c	D14-W1	Basophil	-0.017543859649122799	0.41666666666666669	38	10
15	D14	Npm1c	D14-W1	Monocyte	0.0342105263157894	0.41666666666666669	38	10
15	D14	Npm1c	D14-W1	Neutrophil	0	0.41666666666666669	38	10
15	D14	Npm1c	D14-W2	HSPC	0.20634920634920631	0.58333333333333337	42	14
15	D14	Npm1c	D14-W2	GMP	-0.047619047619047603	0.58333333333333337	42	14
15	D14	Npm1c	D14-W2	Mk	-0.15277777777777779	0.58333333333333337	42	14
15	D14	Npm1c	D14-W2	Ery	-0.14285714285714279	0.58333333333333337	42	14
15	D14	Npm1c	D14-W2	Basophil	0.15476190476190471	0.58333333333333337	42	14
15	D14	Npm1c	D14-W2	Monocyte	-0.017857142857142801	0.58333333333333337	42	14
15	D14	Npm1c	D14-W2	Neutrophil	0	0.58333333333333337	42	14
16	D14	Dnmt3a	D14-W1	HSPC	0.0193654947654829	0.60526315789473684	43	23
16	D14	Dnmt3a	D14-W1	GMP	0.069360585487986903	0.60526315789473684	43	23
16	D14	Dnmt3a	D14-W1	Mk	-0.065470266299981303	0.60526315789473684	43	23
16	D14	Dnmt3a	D14-W1	Ery	0	0.60526315789473684	43	23
16	D14	Dnmt3a	D14-W1	Basophil	-0.023255813953488299	0.60526315789473684	43	23
16	D14	Dnmt3a	D14-W1	Monocyte	0	0.60526315789473684	43	23
16	D14	Dnmt3a	D14-W1	Neutrophil	0	0.60526315789473684	43	23
16	D14	Dnmt3a	D14-W2	HSPC	-0.1127329740966104	0.39473684210526311	44	15
16	D14	Dnmt3a	D14-W2	GMP	0.18631993006993	0.39473684210526311	44	15
16	D14	Dnmt3a	D14-W2	Mk	-0.073586955973319601	0.39473684210526311	44	15
16	D14	Dnmt3a	D14-W2	Ery	0	0.39473684210526311	44	15
16	D14	Dnmt3a	D14-W2	Basophil	0	0.39473684210526311	44	15
16	D14	Dnmt3a	D14-W2	Monocyte	0	0.39473684210526311	44	15
16	D14	Dnmt3a	D14-W2	Neutrophil	0	0.39473684210526311	44	15
16	D14	Npm1c	D14-W1	HSPC	-0.15408171020346109	0.42857142857142849	43	12
16	D14	Npm1c	D14-W1	GMP	0.12781469176818011	0.42857142857142849	43	12
16	D14	Npm1c	D14-W1	Mk	0.049522832388769499	0.42857142857142849	43	12
16	D14	Npm1c	D14-W1	Ery	0	0.42857142857142849	43	12
16	D14	Npm1c	D14-W1	Basophil	-0.023255813953488299	0.42857142857142849	43	12
16	D14	Npm1c	D14-W1	Monocyte	0	0.42857142857142849	43	12
16	D14	Npm1c	D14-W1	Neutrophil	0	0.42857142857142849	43	12
16	D14	Npm1c	D14-W2	HSPC	-0.21975051795625949	0.5714285714285714	44	16
16	D14	Npm1c	D14-W2	GMP	0.01756993006993	0.5714285714285714	44	16
16	D14	Npm1c	D14-W2	Mk	0.1709305878863295	0.5714285714285714	44	16
16	D14	Npm1c	D14-W2	Ery	0	0.5714285714285714	44	16
16	D14	Npm1c	D14-W2	Basophil	0.03125	0.5714285714285714	44	16
16	D14	Npm1c	D14-W2	Monocyte	0	0.5714285714285714	44	16
16	D14	Npm1c	D14-W2	Neutrophil	0	0.5714285714285714	44	16
17	D14	Dnmt3a	D14-W1	HSPC	0.064484126984126894	0.53333333333333333	9	8
17	D14	Dnmt3a	D14-W1	GMP	0.025462962962962899	0.53333333333333333	9	8
17	D14	Dnmt3a	D14-W1	Mk	-0.0899470899470899	0.53333333333333333	9	8
17	D14	Dnmt3a	D14-W1	Ery	0	0.53333333333333333	9	8
17	D14	Dnmt3a	D14-W1	Basophil	0	0.53333333333333333	9	8
17	D14	Dnmt3a	D14-W1	Monocyte	0	0.53333333333333333	9	8
17	D14	Dnmt3a	D14-W1	Neutrophil	0	0.53333333333333333	9	8
17	D14	Dnmt3a	D14-W2	HSPC	0.0619047619047619	0.46666666666666667	11	7
17	D14	Dnmt3a	D14-W2	GMP	-0.050432900432900399	0.46666666666666667	11	7
17	D14	Dnmt3a	D14-W2	Mk	0.011255411255411201	0.46666666666666667	11	7
17	D14	Dnmt3a	D14-W2	Ery	0	0.46666666666666667	11	7
17	D14	Dnmt3a	D14-W2	Basophil	0	0.46666666666666667	11	7
17	D14	Dnmt3a	D14-W2	Monocyte	-0.0227272727272727	0.46666666666666667	11	7
17	D14	Dnmt3a	D14-W2	Neutrophil	0	0.46666666666666667	11	7
17	D27	Dnmt3a	D27-LSK-W2	HSPC	0.0092592592592591998	1	7	2
17	D27	Dnmt3a	D27-LSK-W2	GMP	0.60185185185185186	1	7	2
17	D27	Dnmt3a	D27-LSK-W2	Mk	0.064814814814814797	1	7	2
17	D27	Dnmt3a	D27-LSK-W2	Ery	0.0185185185185185	1	7	2
17	D27	Dnmt3a	D27-LSK-W2	Basophil	0.1111111111111111	1	7	2
17	D27	Dnmt3a	D27-LSK-W2	Monocyte	-0.98148148148148162	1	7	2
17	D27	Dnmt3a	D27-LSK-W2	Neutrophil	0.1759259259259259	1	7	2
19	D27	Dnmt3a	D27-LSK-W2	HSPC	-0.40495774067202639	1	14	2
19	D27	Dnmt3a	D27-LSK-W2	GMP	0.42706658420944132	1	14	2
19	D27	Dnmt3a	D27-LSK-W2	Mk	-0.011904761904761901	1	14	2
19	D27	Dnmt3a	D27-LSK-W2	Ery	0	1	14	2
19	D27	Dnmt3a	D27-LSK-W2	Basophil	0	1	14	2
19	D27	Dnmt3a	D27-LSK-W2	Monocyte	-0.010204081632653	1	14	2
19	D27	Dnmt3a	D27-LSK-W2	Neutrophil	0	1	14	2
