## Supplemental Table 5 for "ChronoClone links temporal clonal behavior to lineage output and mutation responses": columns.csv

file	field	label	definition	type
data/all_snapshot_support.csv	mc	Metaclone	Dataset-specific fixed WT metaclone identifier; not comparable with Weinreb metaclone numbers.	integer
data/all_snapshot_support.csv	arm	Condition	Condition. Source field: arm.	text
data/all_snapshot_support.csv	day	Sampling day	Actual experimental sampling day (D7, D14 or D27).	text
data/all_snapshot_support.csv	cells	Observed cells	Observed cells. Source field: cells.	integer
data/all_snapshot_support.csv	families	Observed clones	Observed clones. Source field: families.	integer
data/all_snapshot_support.csv	representation	Display representation	Existing display choice for the corresponding atlas snapshot; missing recovery is not interpreted as extinction.	text
data/all_snapshot_support.csv	density_peak	Normalized density peak	Peak of within-snapshot normalized spatial density; not absolute cell abundance or growth.	number
data/all_snapshot_support.csv	density_integrated_mass	Integrated normalized density	Integral of the normalized density display when estimable; absent for snapshots without a density estimate.	number
data/wt_reference_profiles.csv	mc	Metaclone	Dataset-specific fixed WT metaclone identifier; not comparable with Weinreb metaclone numbers.	integer
data/wt_reference_profiles.csv	day	Sampling day	Actual experimental sampling day (D7, D14 or D27).	text
data/wt_reference_profiles.csv	psi	Mean pseudotime	Mean stored pseudotime at the stated aggregation level; not elapsed time or differentiation speed.	number
data/wt_reference_profiles.csv	HSPC	HSPC fraction	HSPC fraction. Source field: HSPC.	number
data/wt_reference_profiles.csv	GMP	GMP fraction	GMP fraction. Source field: GMP.	number
data/wt_reference_profiles.csv	Mk	Megakaryocyte fraction	Megakaryocyte fraction. Source field: Mk.	number
data/wt_reference_profiles.csv	Ery	Erythroid fraction	Erythroid fraction. Source field: Ery.	number
data/wt_reference_profiles.csv	Basophil	Basophil fraction	Basophil fraction. Source field: Basophil.	number
data/wt_reference_profiles.csv	Monocyte	Monocyte fraction	Monocyte fraction. Source field: Monocyte.	number
data/wt_reference_profiles.csv	Neutrophil	Neutrophil fraction	Neutrophil fraction. Source field: Neutrophil.	number
data/wt_reference_profiles.csv	cells	Observed cells	Observed cells. Source field: cells.	integer
data/wt_reference_profiles.csv	families	Observed clones	Observed clones. Source field: families.	integer
data/wt_reference_profiles.csv	observed_samples	Observed sequencing samples	Observed sequencing samples. Source field: observed_samples.	integer
data/wt_reference_profiles.csv	top_three	Three largest cell-type fractions	Three largest cell-type fractions. Source field: top_three.	text
data/wt_sample_profiles.csv	mc	Metaclone	Dataset-specific fixed WT metaclone identifier; not comparable with Weinreb metaclone numbers.	integer
data/wt_sample_profiles.csv	day	Sampling day	Actual experimental sampling day (D7, D14 or D27).	text
data/wt_sample_profiles.csv	stratum	Sequencing sample	Sequencing sample. Source field: stratum.	text
data/wt_sample_profiles.csv	psi	Mean pseudotime	Mean stored pseudotime at the stated aggregation level; not elapsed time or differentiation speed.	number
data/wt_sample_profiles.csv	HSPC	HSPC fraction	HSPC fraction. Source field: HSPC.	number
data/wt_sample_profiles.csv	GMP	GMP fraction	GMP fraction. Source field: GMP.	number
data/wt_sample_profiles.csv	Mk	Megakaryocyte fraction	Megakaryocyte fraction. Source field: Mk.	number
data/wt_sample_profiles.csv	Ery	Erythroid fraction	Erythroid fraction. Source field: Ery.	number
data/wt_sample_profiles.csv	Basophil	Basophil fraction	Basophil fraction. Source field: Basophil.	number
data/wt_sample_profiles.csv	Monocyte	Monocyte fraction	Monocyte fraction. Source field: Monocyte.	number
data/wt_sample_profiles.csv	Neutrophil	Neutrophil fraction	Neutrophil fraction. Source field: Neutrophil.	number
data/representative_profiles.csv	mc	Metaclone	Dataset-specific fixed WT metaclone identifier; not comparable with Weinreb metaclone numbers.	integer
data/representative_profiles.csv	day	Sampling day	Actual experimental sampling day (D7, D14 or D27).	text
data/representative_profiles.csv	arm	Condition	Condition. Source field: arm.	text
data/representative_profiles.csv	psi	Mean pseudotime	Mean stored pseudotime at the stated aggregation level; not elapsed time or differentiation speed.	number
data/representative_profiles.csv	HSPC	HSPC fraction	HSPC fraction. Source field: HSPC.	number
data/representative_profiles.csv	GMP	GMP fraction	GMP fraction. Source field: GMP.	number
data/representative_profiles.csv	Mk	Megakaryocyte fraction	Megakaryocyte fraction. Source field: Mk.	number
data/representative_profiles.csv	Ery	Erythroid fraction	Erythroid fraction. Source field: Ery.	number
data/representative_profiles.csv	Basophil	Basophil fraction	Basophil fraction. Source field: Basophil.	number
data/representative_profiles.csv	Monocyte	Monocyte fraction	Monocyte fraction. Source field: Monocyte.	number
data/representative_profiles.csv	Neutrophil	Neutrophil fraction	Neutrophil fraction. Source field: Neutrophil.	number
data/representative_profiles.csv	cells	Observed cells	Observed cells. Source field: cells.	integer
data/representative_profiles.csv	families	Observed clones	Observed clones. Source field: families.	integer
data/representative_profiles.csv	top_three	Three largest cell-type fractions	Three largest cell-type fractions. Source field: top_three.	text
data/clone_coordinates.csv	clone_id	Clone ID	Clone ID. Source field: clone_id.	text
data/clone_coordinates.csv	metaclone	Metaclone	Metaclone. Source field: metaclone.	integer
data/clone_coordinates.csv	UMAP1	Clone UMAP 1	Clone UMAP 1. Source field: UMAP1.	number
data/clone_coordinates.csv	UMAP2	Clone UMAP 2	Clone UMAP 2. Source field: UMAP2.	number
data/clone_coordinates.csv	feature_scope	Embedding input scope	Recorded WT temporal composition input used for the frozen clone-trajectory embedding; no embedding was refitted.	text
data/full_cell_coordinates.csv	cell_id	Cell ID	Cell ID. Source field: cell_id.	text
data/full_cell_coordinates.csv	cell_type	Original cell annotation	Unmodified source annotation retained solely for provenance; see pooled annotation for analysis.	text
data/full_cell_coordinates.csv	ct	Pooled cell annotation	HSC and MPP source annotations pooled as HSPC; other source annotations retained.	text
data/full_cell_coordinates.csv	x	Cell UMAP 1	Cell UMAP 1. Source field: x.	number
data/full_cell_coordinates.csv	y	Cell UMAP 2	Cell UMAP 2. Source field: y.	number
data/resolved_cell_coordinates.csv	cell_id	Cell ID	Cell ID. Source field: cell_id.	text
data/resolved_cell_coordinates.csv	mc	Metaclone	Dataset-specific fixed WT metaclone identifier; not comparable with Weinreb metaclone numbers.	integer
data/resolved_cell_coordinates.csv	day	Sampling day	Actual experimental sampling day (D7, D14 or D27).	text
data/resolved_cell_coordinates.csv	arm	Condition	Condition. Source field: arm.	text
data/resolved_cell_coordinates.csv	rep	Rep	Rep. Source field: rep.	text
data/resolved_cell_coordinates.csv	sample	Sequencing sample	Sequencing sample. Source field: sample.	text
data/resolved_cell_coordinates.csv	ct_source	Original cell annotation	Unmodified source annotation retained solely for provenance; HSC and MPP are pooled as HSPCs in reported comparisons.	text
data/resolved_cell_coordinates.csv	ct	Pooled cell annotation	HSC and MPP source annotations pooled as HSPC; other source annotations retained.	text
data/resolved_cell_coordinates.csv	psi	Mean pseudotime	Mean stored pseudotime at the stated aggregation level; not elapsed time or differentiation speed.	number
data/resolved_cell_coordinates.csv	entropy	Entropy	Entropy. Source field: entropy.	number
data/resolved_cell_coordinates.csv	clone	Clone ID	Resolved original barcoded lineage. All records of its WT and mutant sister-clones remain linked for uncertainty estimation.	text
data/resolved_cell_coordinates.csv	clone_resolved	Clone resolved	Clone resolved. Source field: clone_resolved.	number
data/resolved_cell_coordinates.csv	gate	Gate	Gate. Source field: gate.	text
data/resolved_cell_coordinates.csv	stratum	Sequencing sample	Sequencing sample. Source field: stratum.	text
data/resolved_cell_coordinates.csv	mask_Mk	Mask mk	Mask mk. Source field: mask_Mk.	number
data/resolved_cell_coordinates.csv	p_Mk	P mk	P mk. Source field: p_Mk.	number
data/resolved_cell_coordinates.csv	mask_Neu	Mask neu	Mask neu. Source field: mask_Neu.	number
data/resolved_cell_coordinates.csv	p_Neu	P neu	P neu. Source field: p_Neu.	number
data/resolved_cell_coordinates.csv	mask_Mono	Mask mono	Mask mono. Source field: mask_Mono.	number
data/resolved_cell_coordinates.csv	p_Mono	P mono	P mono. Source field: p_Mono.	number
data/resolved_cell_coordinates.csv	mask_Ery	Mask ery	Mask ery. Source field: mask_Ery.	number
data/resolved_cell_coordinates.csv	p_Ery	P ery	P ery. Source field: p_Ery.	number
data/resolved_cell_coordinates.csv	mask_Baso	Mask baso	Mask baso. Source field: mask_Baso.	number
data/resolved_cell_coordinates.csv	p_Baso	P baso	P baso. Source field: p_Baso.	number
data/resolved_cell_coordinates.csv	larry_gfp	Larry gfp	Larry gfp. Source field: larry_gfp.	text
data/resolved_cell_coordinates.csv	larry_scarlet	Larry scarlet	Larry scarlet. Source field: larry_scarlet.	text
data/resolved_cell_coordinates.csv	larry_Flp	Larry flp	Larry flp. Source field: larry_Flp.	text
data/resolved_cell_coordinates.csv	larry_Cre	Larry cre	Larry cre. Source field: larry_Cre.	text
data/resolved_cell_coordinates.csv	x	Cell UMAP 1	Cell UMAP 1. Source field: x.	number
data/resolved_cell_coordinates.csv	y	Cell UMAP 2	Cell UMAP 2. Source field: y.	number
data/atlas_source_manifest.csv	source	Source	Source. Source field: source.	text
data/atlas_source_manifest.csv	bytes	Bytes	Bytes. Source field: bytes.	integer
data/atlas_source_manifest.csv	sha256	Sha256	Sha256. Source field: sha256.	text
data/atlas_source_manifest.csv	historical_sha256	Historical sha256	Historical sha256. Source field: historical_sha256.	text
data/atlas_source_manifest.csv	checksum_scope	Checksum scope	Checksum scope. Source field: checksum_scope.	text
data/atlas_source_manifest.csv	historical_bytes	Historical bytes	Historical bytes. Source field: historical_bytes.	integer
data/atlas_style_manifest.csv	source	Source	Source. Source field: source.	text
data/atlas_style_manifest.csv	bytes	Bytes	Bytes. Source field: bytes.	integer
data/atlas_style_manifest.csv	sha256	Sha256	Sha256. Source field: sha256.	text
data/atlas_style_manifest.csv	historical_sha256	Historical sha256	Historical sha256. Source field: historical_sha256.	text
data/atlas_style_manifest.csv	checksum_scope	Checksum scope	Checksum scope. Source field: checksum_scope.	text
data/atlas_style_manifest.csv	historical_bytes	Historical bytes	Historical bytes. Source field: historical_bytes.	integer
data/grid_source_manifest.csv	source	Source	Source. Source field: source.	text
data/grid_source_manifest.csv	bytes	Bytes	Bytes. Source field: bytes.	integer
data/grid_source_manifest.csv	sha256	Sha256	Sha256. Source field: sha256.	text
data/grid_source_manifest.csv	historical_sha256	Historical sha256	Historical sha256. Source field: historical_sha256.	text
data/grid_source_manifest.csv	checksum_scope	Checksum scope	Checksum scope. Source field: checksum_scope.	text
data/grid_source_manifest.csv	historical_bytes	Historical bytes	Historical bytes. Source field: historical_bytes.	integer
data/grid_snapshot_manifest.csv	stem	Stem	Stem. Source field: stem.	text
data/grid_snapshot_manifest.csv	mc	Metaclone	Dataset-specific fixed WT metaclone identifier; not comparable with Weinreb metaclone numbers.	integer
data/grid_snapshot_manifest.csv	arm	Condition	Condition. Source field: arm.	text
data/grid_snapshot_manifest.csv	day	Sampling day	Actual experimental sampling day (D7, D14 or D27).	text
data/grid_snapshot_manifest.csv	cells	Observed cells	Observed cells. Source field: cells.	integer
data/grid_snapshot_manifest.csv	families	Observed clones	Observed clones. Source field: families.	integer
data/grid_snapshot_manifest.csv	representation	Display representation	Existing display choice for the corresponding atlas snapshot; missing recovery is not interpreted as extinction.	text
data/grid_snapshot_manifest.csv	marker_ratio	Marker ratio	Marker ratio. Source field: marker_ratio.	number
data/grid_snapshot_manifest.csv	density_peak	Normalized density peak	Peak of within-snapshot normalized spatial density; not absolute cell abundance or growth.	number
data/grid_style_manifest.csv	source	Source	Source. Source field: source.	text
data/grid_style_manifest.csv	bytes	Bytes	Bytes. Source field: bytes.	integer
data/grid_style_manifest.csv	sha256	Sha256	Sha256. Source field: sha256.	text
data/grid_style_manifest.csv	historical_sha256	Historical sha256	Historical sha256. Source field: historical_sha256.	text
data/grid_style_manifest.csv	checksum_scope	Checksum scope	Checksum scope. Source field: checksum_scope.	text
data/grid_style_manifest.csv	historical_bytes	Historical bytes	Historical bytes. Source field: historical_bytes.	integer
data/colour_panel_manifest.csv	source_svg	Source svg	Source svg. Source field: source_svg.	text
data/colour_panel_manifest.csv	destination_svg	Destination svg	Destination svg. Source field: destination_svg.	text
data/colour_panel_manifest.csv	source_png	Source png	Source png. Source field: source_png.	text
data/colour_panel_manifest.csv	destination_png	Destination png	Destination png. Source field: destination_png.	text
data/colour_panel_manifest.csv	source_svg_sha256	Source svg sha256	Source svg sha256. Source field: source_svg_sha256.	text
data/colour_panel_manifest.csv	destination_svg_sha256	Destination svg sha256	Destination svg sha256. Source field: destination_svg_sha256.	text
data/colour_panel_manifest.csv	source_png_sha256	Source png sha256	Source png sha256. Source field: source_png_sha256.	text
data/colour_panel_manifest.csv	destination_png_sha256	Destination png sha256	Destination png sha256. Source field: destination_png_sha256.	text
data/colour_panel_manifest.csv	operation	Operation	Operation. Source field: operation.	text
data/colour_panel_manifest.csv	changed_labels	Changed labels	Changed labels. Source field: changed_labels.	integer
data/colour_panel_manifest.csv	png_width	Png width	Png width. Source field: png_width.	integer
data/colour_panel_manifest.csv	png_height	Png height	Png height. Source field: png_height.	integer
data/colour_panel_manifest.csv	text_and_values_unchanged	Text and values unchanged	Text and values unchanged. Source field: text_and_values_unchanged.	number
data/colour_panel_manifest.csv	all_nonfill_geometry_attributes_unchanged	All nonfill geometry attributes unchanged	All nonfill geometry attributes unchanged. Source field: all_nonfill_geometry_attributes_unchanged.	number
data/colour_panel_manifest.csv	source_unchanged	Source unchanged	Source unchanged. Source field: source_unchanged.	number
data/colour_panel_manifest.csv	exact_inverse_byte_check	Exact inverse byte check	Exact inverse byte check. Source field: exact_inverse_byte_check.	number
data/colour_text_audit.csv	source_svg	Source svg	Source svg. Source field: source_svg.	text
data/colour_text_audit.csv	destination_svg	Destination svg	Destination svg. Source field: destination_svg.	text
data/colour_text_audit.csv	label	Label	Label. Source field: label.	text
data/colour_text_audit.csv	mc	Metaclone	Dataset-specific fixed WT metaclone identifier; not comparable with Weinreb metaclone numbers.	integer
data/colour_text_audit.csv	prior_style	Prior style	Prior style. Source field: prior_style.	text
data/colour_text_audit.csv	new_style	New style	New style. Source field: new_style.	text
data/colour_text_audit.csv	new_fill	New fill	New fill. Source field: new_fill.	text
data/colour_text_audit.csv	original_opening	Original opening	Original opening. Source field: original_opening.	text
data/colour_text_audit.csv	updated_opening	Updated opening	Updated opening. Source field: updated_opening.	text
data/grid_display_settings.csv	key	Key	Original JSON key.	text
data/grid_display_settings.csv	value_json	Value json	Exact JSON-encoded value; parse to restore the original nested object or scalar.	text
data/colour_integrity.csv	key	Key	Original JSON key.	text
data/colour_integrity.csv	value_json	Value json	Exact JSON-encoded value; parse to restore the original nested object or scalar.	text
