## Supplemental Table 5 for "ChronoClone links temporal clonal behavior to lineage output and mutation responses": contents.csv

file	description	unit_of_observation	data_rows	columns	sha256
data/all_snapshot_support.csv	All 119 scheduled metaclone/condition/day snapshots, including those with zero observed recovery.	Metaclone × condition × day	119	8	86075dab5969276ea62983b655ffdf3d1084a42360ce6979b9f0cecca91d2983
data/wt_reference_profiles.csv	Complete WT histories. Descriptive means use equal clone weight within sample and equal observed sample weight. Missing profiles mean no sampled recovery.	WT metaclone × day	51	14	fd8071fa10f15f48e5a4069315455cc888c8d1f70125caa557a3cea8a94e73f2
data/wt_sample_profiles.csv	Sample-specific, clone-balanced WT state and composition profiles.	WT metaclone × day × sample	88	11	ae42fb409e851e3986de0cc4450f8f244d46978ede7db7fe55c70350ea0f026b
data/representative_profiles.csv	Previously selected descriptive histories for the manuscript examples; not a significance-selected replacement for complete profiles.	Metaclone × day × condition	20	14	021d27f272b92640859efdd56bbfa6a4ff08ca7fbce8f622109ceaae66838ab4
data/clone_coordinates.csv	Preserved clone-trajectory embedding from WT temporal compositions; not a Day-7-only embedding.	Resolved clone	1516	5	22d434a7a863bb35a488d740c7b93c82b18cdc4353ed36210b83919b5c9014b5
data/full_cell_coordinates.csv	Complete published cell-state landscape, including cells outside the resolved clonal analytical cohort.	Cell	96662	5	e2b237a4eb2a8e03accf5d209f191f7fb1df5c740b6169539ca0c1cc08db442b
data/resolved_cell_coordinates.csv	Resolved analytical cells linked to the original landscape and fixed annotations.	Cell	14896	30	5fe060ae1823f7c098bb94c15b0cc4537156483b79bfa10e93b64f66e03f442a
data/atlas_source_manifest.csv	Recorded source files and hashes for the individual temporal atlas.	Recorded provenance row	3	6	723aae8238c26d747d3afb774cf76c3f0e0ff61b3d6ae35597750326a4023887
data/atlas_style_manifest.csv	Recorded upstream visual-style source and settings for the atlas.	Recorded provenance row	4	6	405b918dddff4e893168a4c7bc5cfe73bc66899612b3f0b25608e397dca8b168
data/grid_source_manifest.csv	Recorded inputs for the manuscript grid display.	Recorded provenance row	3	6	723aae8238c26d747d3afb774cf76c3f0e0ff61b3d6ae35597750326a4023887
data/grid_snapshot_manifest.csv	Recorded mapping of display entries to metaclone, day, condition and panel. Entries can repeat a biological snapshot across panels; this is not an additional cohort.	Recorded provenance row	140	9	74dfcb126ec3aa2347905e8d9506867753270c8c530e3c37da38c81281c2eb3a
data/grid_style_manifest.csv	Recorded visual-style references for manuscript grid displays.	Recorded provenance row	4	6	9942e57f84317493501abe4c5d9769003c144a17b8f27da57112c8e1b42b00d4
data/colour_panel_manifest.csv	Recorded colour-adapted panel manifest; historical names are preserved for traceability.	Recorded provenance row	12	16	0b0e43930852cc73068666fcdd68344c8845b8558432e9930a70252a539c381e
data/colour_text_audit.csv	Recorded metaclone label-colour changes; no new figure changes are made.	Recorded provenance row	70	9	8c6390e78a1509491c304f873ee0daa9c7ceed63e05ea2c37b50b94c5ae487e1
data/grid_display_settings.csv	Recorded geometry, scale and panel settings from the grid display; JSON values are preserved as JSON strings.	Top-level JSON key	15	2	46d9478434dbc2e3eac25cd5f7b5addeb8c189d6fefb6824e7acf84bdb401c4d
data/colour_integrity.csv	Recorded colour-style integrity receipt; historical validation is distinguished from this packaging validation.	Top-level JSON key	10	2	132266474d7a8040f789e4c50f4caed6617e652429d2e0db29c608ea8c3d39c7
