## Supplemental Table 5 for "ChronoClone links temporal clonal behavior to lineage output and mutation responses": all_snapshot_support.csv

mc	arm	day	cells	families	representation	density_peak	density_integrated_mass
0	WT	D7	935	596	density_colored_points	0.1143088354315257	1
0	WT	D14	1039	593	density_colored_points	0.068939844952287596	1
0	WT	D27	0	0	empty
0	Npm1c	D14	218	90	density_colored_points	0.055300322068026701	1
0	Npm1c	D27	589	26	density_colored_points	0.086206431872104805	1
0	Dnmt3a	D14	454	172	density_colored_points	0.040019128104759001	1
0	Dnmt3a	D27	131	35	density_colored_points	0.0692415361486029	1
1	WT	D7	192	71	density_colored_points	0.097399548496821906	0.99999999999999978
1	WT	D14	326	71	density_colored_points	0.052344736112369401	1
1	WT	D27	8	2	raw_points_sparse
1	Npm1c	D14	53	22	density_colored_points	0.079601690180095497	1
1	Npm1c	D27	1149	4	density_colored_points	0.074547494353776403	1
1	Dnmt3a	D14	156	35	density_colored_points	0.061726163554593802	1
1	Dnmt3a	D27	3	1	raw_points_sparse
2	WT	D7	58	27	density_colored_points	0.15120248640495859	1
2	WT	D14	74	27	density_colored_points	0.097576786192954595	1
2	WT	D27	0	0	empty
2	Npm1c	D14	11	5	raw_points_sparse
2	Npm1c	D27	0	0	empty
2	Dnmt3a	D14	32	10	density_colored_points	0.096479133315355597	1
2	Dnmt3a	D27	0	0	empty
3	WT	D7	206	104	density_colored_points	0.20271489265682549	0.99999999999999978
3	WT	D14	389	104	density_colored_points	0.081626500372351904	1
3	WT	D27	761	104	density_colored_points	0.066118668565065195	1
3	Npm1c	D14	72	27	density_colored_points	0.072636545939778294	1
3	Npm1c	D27	442	18	density_colored_points	0.1565742848922228	1
3	Dnmt3a	D14	139	48	density_colored_points	0.082559194701351896	1
3	Dnmt3a	D27	594	36	density_colored_points	0.0420256253674915	1
4	WT	D7	44	18	density_colored_points	0.17288533872271339	1
4	WT	D14	102	18	density_colored_points	0.088218728439002803	1
4	WT	D27	0	0	empty
4	Npm1c	D14	9	5	raw_points_sparse
4	Npm1c	D27	3	1	raw_points_sparse
4	Dnmt3a	D14	52	14	density_colored_points	0.099420528868821495	1
4	Dnmt3a	D27	1	1	raw_points_sparse
5	WT	D7	41	17	density_colored_points	0.10947510649229179	1
5	WT	D14	71	17	density_colored_points	0.14006222204521129	1
5	WT	D27	0	0	empty
5	Npm1c	D14	5	2	raw_points_sparse
5	Npm1c	D27	0	0	empty
5	Dnmt3a	D14	25	8	density_colored_points	0.1101769719072709	1
5	Dnmt3a	D27	0	0	empty
6	WT	D7	73	36	density_colored_points	0.1249121753509541	1
6	WT	D14	123	36	density_colored_points	0.10654158111941529	1
6	WT	D27	0	0	empty
6	Npm1c	D14	35	10	density_colored_points	0.096251472931245294	0.99999999999999978
6	Npm1c	D27	26	2	raw_points_sparse
6	Dnmt3a	D14	35	10	density_colored_points	0.078540820111051901	1
6	Dnmt3a	D27	4	3	raw_points_sparse
7	WT	D7	400	251	density_colored_points	0.073245481415736904	1
7	WT	D14	309	252	density_colored_points	0.19150477306656399	1
7	WT	D27	9	3	raw_points_sparse
7	Npm1c	D14	68	37	density_colored_points	0.073048728202342997	1
7	Npm1c	D27	547	4	density_colored_points	0.081978181732322297	1
7	Dnmt3a	D14	118	61	density_colored_points	0.064702896456005202	1
7	Dnmt3a	D27	4	1	raw_points_sparse
9	WT	D7	47	24	density_colored_points	0.1419792394652214	1
9	WT	D14	100	24	density_colored_points	0.13683786668108089	1
9	WT	D27	0	0	empty
9	Npm1c	D14	14	4	raw_points_sparse
9	Npm1c	D27	2	1	raw_points_sparse
9	Dnmt3a	D14	43	9	density_colored_points	0.084310622235434604	1
9	Dnmt3a	D27	4	3	raw_points_sparse
10	WT	D7	69	35	density_colored_points	0.090027850021560996	1
10	WT	D14	36	35	density_colored_points	0.2313731085274881	1
10	WT	D27	0	0	empty
10	Npm1c	D14	14	6	raw_points_sparse
10	Npm1c	D27	0	0	empty
10	Dnmt3a	D14	25	10	density_colored_points	0.092723785454572105	1
10	Dnmt3a	D27	0	0	empty
11	WT	D7	82	44	density_colored_points	0.080988423465984699	1
11	WT	D14	108	44	density_colored_points	0.0886477859133359	0.99999999999999978
11	WT	D27	0	0	empty
11	Npm1c	D14	9	5	raw_points_sparse
11	Npm1c	D27	0	0	empty
11	Dnmt3a	D14	37	14	density_colored_points	0.16181727822784961	1
11	Dnmt3a	D27	0	0	empty
12	WT	D7	219	125	density_colored_points	0.073797285499848694	0.99999999999999978
12	WT	D14	178	125	density_colored_points	0.14722328050945771	0.99999999999999978
12	WT	D27	39	2	raw_points_sparse
12	Npm1c	D14	134	18	density_colored_points	0.1047901874850993	1
12	Npm1c	D27	17	1	raw_points_sparse
12	Dnmt3a	D14	91	35	density_colored_points	0.052659956643047102	1
12	Dnmt3a	D27	43	5	density_colored_points	0.113744114190377	1
13	WT	D7	85	45	density_colored_points	0.105357381902684	0.99999999999999978
13	WT	D14	50	45	density_colored_points	0.34375069516975759	1
13	WT	D27	0	0	empty
13	Npm1c	D14	21	8	density_colored_points	0.107402255461982	1
13	Npm1c	D27	0	0	empty
13	Dnmt3a	D14	49	15	density_colored_points	0.087042188522006306	1
13	Dnmt3a	D27	0	0	empty
15	WT	D7	120	47	density_colored_points	0.12023060852102289	1
15	WT	D14	177	47	density_colored_points	0.0986513700142575	1
15	WT	D27	0	0	empty
15	Npm1c	D14	37	19	density_colored_points	0.10975920406276039	1
15	Npm1c	D27	0	0	empty
15	Dnmt3a	D14	105	25	density_colored_points	0.066923052935231694	1
15	Dnmt3a	D27	0	0	empty
16	WT	D7	103	47	density_colored_points	0.1254499342327563	1
16	WT	D14	347	47	density_colored_points	0.063914383599141297	1
16	WT	D27	0	0	empty
16	Npm1c	D14	125	19	density_colored_points	0.1075298817554968	1
16	Npm1c	D27	699	6	density_colored_points	0.085012364649602504	1
16	Dnmt3a	D14	107	28	density_colored_points	0.080273546841154397	1
16	Dnmt3a	D27	301	4	density_colored_points	0.14192765596495521	1
17	WT	D7	21	13	density_colored_points	0.2578348500668538	1
17	WT	D14	61	13	density_colored_points	0.12560948603758729	1
17	WT	D27	18	13	raw_points_sparse
17	Npm1c	D14	3	3	raw_points_sparse
17	Npm1c	D27	5	2	raw_points_sparse
17	Dnmt3a	D14	53	9	density_colored_points	0.083561346915643805	0.99999999999999978
17	Dnmt3a	D27	242	3	density_colored_points	0.14550813392244161	1
19	WT	D7	18	14	raw_points_sparse
19	WT	D14	25	14	density_colored_points	0.2390948498905181	1
19	WT	D27	99	14	density_colored_points	0.089718814107549102	1
19	Npm1c	D14	0	0	empty
19	Npm1c	D27	64	3	density_colored_points	0.094649672669315593	1
19	Dnmt3a	D14	4	3	raw_points_sparse
19	Dnmt3a	D27	511	6	density_colored_points	0.079829492289278006	1
