## Supplemental Table 5 for "ChronoClone links temporal clonal behavior to lineage output and mutation responses": atlas_source_manifest.csv

source	bytes	sha256	historical_sha256	checksum_scope	historical_bytes
analysis_workspace/singh/singh_reference_response_20260911/dynamics/tables/cells_resolved.csv	3949086	1c6107fb429938c2c0ecdf2ef0119a606c3df10caea1c5ffca2a0a579ceb8161	1c6107fb429938c2c0ecdf2ef0119a606c3df10caea1c5ffca2a0a579ceb8161	current_publication_artifact	3949086
data/processed/singh_strack/adata_valid_keep_all.h5ad	2859494374	9822997506ef9b2294c6c467cdb0fb6022c7a0c0e132f39e2627ba950d1ee69c	9822997506ef9b2294c6c467cdb0fb6022c7a0c0e132f39e2627ba950d1ee69c	historical_or_external_artifact	2859494374
analysis_workspace/singh/figure3_original_singh_landscape_20260811/tables/figure3_original_singh_clone_trajectory_umap_metaclone_label_positions.csv	3430	df1b27dc2c3440de24f4c345764d2da73a2bece5a461d96ca10fc14a0c5390a2	df1b27dc2c3440de24f4c345764d2da73a2bece5a461d96ca10fc14a0c5390a2	current_publication_artifact	3430
