## Supplemental Table 5 for "ChronoClone links temporal clonal behavior to lineage output and mutation responses": atlas_style_manifest.csv

source	bytes	sha256	historical_sha256	checksum_scope	historical_bytes
reference_workspace/notebooks/Figure2_klein_pace.ipynb	5484000	e66fb361295eb5958975555fe98914392f6b5473a8f2726ac5d0c1d33223f2eb	8f653511b3de1c38f044438f6dff00970cbecf47f6e619add63ee36a55935207	current_publication_artifact	5483967
reference_workspace/Figure/fig2/panels/panel_2i_density_all_mc_flipped.svg	839151	04924eaaa2350b978d9d9950b9ef2ebf94d2283e24c5da574316ef9462d79018	147ddac7c553fc66fc6fdbfe3ed41312939cb038408ca74401beede8367797b8	current_publication_artifact	839150
analysis_workspace/singh/singh_landscape_expansion_20260911/atlas/0001_metaclone_spatial_atlas.ipynb	9321949	97adb3cac1f347aaaa76c0b7646149ff9f57ab6d72f40a2468b263ad75b247ef	51eca4e3e3bdfd1596811cdf92b5a9d8956c82a2040cd38de2fa24c6a8640e2b	current_publication_artifact	9320663
analysis_workspace/singh/singh_weinreb_style_umaps_20260911/build_style_notebook.py	9911	b2f65b367db45f2760aa80e7fc4f83ab1af5272ff73eb9136c47e5a36cffb2a5	1b6535a3182ac82d2495205b6e23dd7861895dc91f67c29212c5ebf2711d86ea	current_publication_artifact	9862
