## Supplemental Table 5 for "ChronoClone links temporal clonal behavior to lineage output and mutation responses": colour_integrity.csv

key	value_json
generated_utc	"2026-09-11T01:33:13.594271+00:00"
environment	{"kernel": "chronoclone", "name": "chronoclone", "node": "node", "packages": {"Pillow": "12.2.0", "nbclient": "0.11.0", "nbformat": "5.10.4", "pandas": "2.3.3"}, "path": "chronoclone", "python": "3.11.15", "renderer": {"aom": "3.15.0", "archive": "3.8.9", "cairo": "1.18.4", "cgif": "0.5.3", "exif": "0.6.26", "expat": "2.8.3", "ffi": "3.8.0", "fontconfig": "2.18.3", "freetype": "2.14.3", "fribidi"…
panel_count	12
restyled_panels	5
unchanged_copies	7
changed_label_count	70
source_unchanged	true
data_or_model_access	false
validation	"Only eligible text fill declarations change; all characters, geometry, other attributes, embedded imagery and original source bytes are preserved."
visual_review	"Recorded separately after individual inspection."
