## Supplemental Table 5 for "ChronoClone links temporal clonal behavior to lineage output and mutation responses": colour_panel_manifest.csv

source_svg	destination_svg	source_png	destination_png	source_svg_sha256	destination_svg_sha256	source_png_sha256	destination_png_sha256	operation	changed_labels	png_width	png_height	text_and_values_unchanged	all_nonfill_geometry_attributes_unchanged	source_unchanged	exact_inverse_byte_check
analysis_workspace/singh/singh_reference_response_20260911/dynamics/panels/figure_5a_wt_reference_position.svg	analysis_workspace/singh/singh_landscape_expansion_20260911/style/panels/figure_5a_wt_reference_position.svg	analysis_workspace/singh/singh_reference_response_20260911/dynamics/panels/figure_5a_wt_reference_position.png	analysis_workspace/singh/singh_landscape_expansion_20260911/style/panels/figure_5a_wt_reference_position.png	6d62532b909eefe0cb2e39c5453346d515dd06f34d685736792964a0ca180b7c	a29717c09c003654a8402722af155d82337f7a9fe051ad89f3cbd7ab369d0616	8b848ff28c31bc54a43708296b774355224bc993db4de5c0b88ad172eca92c6f	9b9b9a6aad77ef5be6f615be8f1faa2a3bb4011621eb5c051116f27b63605fea	label_fill_only	17	1190	1753	True	True	True	True
analysis_workspace/singh/singh_reference_response_20260911/dynamics/panels/figure_5b_state_response.svg	analysis_workspace/singh/singh_landscape_expansion_20260911/style/panels/figure_5b_state_response.svg	analysis_workspace/singh/singh_reference_response_20260911/dynamics/panels/figure_5b_state_response.png	analysis_workspace/singh/singh_landscape_expansion_20260911/style/panels/figure_5b_state_response.png	8c78deee17a30327f1e6062caa5ae9f848bb5947a649f37561452008bf17a6e7	3010f5d589303e5ae2e94a6feacf7d862a092105bc500ef6b8b0729136ba9e6e	ffcbee9be2fe34becda778bcb5a51164eb267a2d595efc4d47c6b9a846066f1d	eea9d3b021e31c0946daa462d6bfd72385b16055c97383cd6d2f10ad78e5cbde	label_fill_only	17	1556	1753	True	True	True	True
analysis_workspace/singh/singh_reference_response_20260911/dynamics/panels/figure_5c_composition_response.svg	analysis_workspace/singh/singh_landscape_expansion_20260911/style/panels/figure_5c_composition_response.svg	analysis_workspace/singh/singh_reference_response_20260911/dynamics/panels/figure_5c_composition_response.png	analysis_workspace/singh/singh_landscape_expansion_20260911/style/panels/figure_5c_composition_response.png	46787cfac58ec9d35f2db9da2a1463378e770e770f7bf3fc3f2e57f197941ff9	8093096b1ae7c3e209e389c6482a5145b252da62d2ecaeea33c2b60049bcd220	d55b658274c80253218e48a9943108c29ca7e4939a3ac7e6c9ec5a8e7bffddca	fbb41f731a19106892d39e2caadbb2af45c25129b07b3345707f14821fe99d79	label_fill_only	17	1545	1753	True	True	True	True
analysis_workspace/singh/singh_reference_response_20260911/dynamics/panels/figure_5d_mc3_state_contrasts.svg	analysis_workspace/singh/singh_landscape_expansion_20260911/style/panels/figure_5d_mc3_state_contrasts.svg	analysis_workspace/singh/singh_reference_response_20260911/dynamics/panels/figure_5d_mc3_state_contrasts.png	analysis_workspace/singh/singh_landscape_expansion_20260911/style/panels/figure_5d_mc3_state_contrasts.png	9a18eb2d0582215d5c30e3854b5a5174f5fe8e5c986e5619f0d2ad7ae9585d6b	9a18eb2d0582215d5c30e3854b5a5174f5fe8e5c986e5619f0d2ad7ae9585d6b	cebef0f34d471bcea194de2563d43f1ca19cc46d2ea5ee75fc2f27c28dd08f47	cebef0f34d471bcea194de2563d43f1ca19cc46d2ea5ee75fc2f27c28dd08f47	byte_copy_no_exact_mc_labels	0	1663	873	True	True	True	True
analysis_workspace/singh/singh_reference_response_20260911/dynamics/panels/figure_5e_mc3_composition.svg	analysis_workspace/singh/singh_landscape_expansion_20260911/style/panels/figure_5e_mc3_composition.svg	analysis_workspace/singh/singh_reference_response_20260911/dynamics/panels/figure_5e_mc3_composition.png	analysis_workspace/singh/singh_landscape_expansion_20260911/style/panels/figure_5e_mc3_composition.png	737f9e949f51e2282cb53152f84fb8393ca8d85550024381c5b86d576c81bb2a	737f9e949f51e2282cb53152f84fb8393ca8d85550024381c5b86d576c81bb2a	d159e5030ab9ccd72f5c7c827810a03aab30bb3e3a09c31b7f8ac88f3ad1d80a	d159e5030ab9ccd72f5c7c827810a03aab30bb3e3a09c31b7f8ac88f3ad1d80a	byte_copy_no_exact_mc_labels	0	1665	1027	True	True	True	True
analysis_workspace/singh/singh_reference_response_20260911/dynamics/panels/figure_5f_mc3_day27_branch_state.svg	analysis_workspace/singh/singh_landscape_expansion_20260911/style/panels/figure_5f_mc3_day27_branch_state.svg	analysis_workspace/singh/singh_reference_response_20260911/dynamics/panels/figure_5f_mc3_day27_branch_state.png	analysis_workspace/singh/singh_landscape_expansion_20260911/style/panels/figure_5f_mc3_day27_branch_state.png	cea983f6c4df57752ddbb4a8e2f65aac61f51ac9ed272d805445ae94b983fb61	cea983f6c4df57752ddbb4a8e2f65aac61f51ac9ed272d805445ae94b983fb61	eaf874dbd6e281b864d2abb45ff769e6e38d0c38ba61b007a665492c0082d409	eaf874dbd6e281b864d2abb45ff769e6e38d0c38ba61b007a665492c0082d409	byte_copy_no_exact_mc_labels	0	1842	1195	True	True	True	True
analysis_workspace/singh/singh_reference_response_20260911/dynamics/panels/figure_s6a_mc3_paired_families.svg	analysis_workspace/singh/singh_landscape_expansion_20260911/style/panels/figure_s6a_mc3_paired_families.svg	analysis_workspace/singh/singh_reference_response_20260911/dynamics/panels/figure_s6a_mc3_paired_families.png	analysis_workspace/singh/singh_landscape_expansion_20260911/style/panels/figure_s6a_mc3_paired_families.png	17071456686793a5edd1054d70d7113f477d9c25a1cf08216df2e5f25e51b677	17071456686793a5edd1054d70d7113f477d9c25a1cf08216df2e5f25e51b677	4aee705b392908974e2815ee8a8d592aabe4fcaa051c90b176be7fb32e8bcc47	4aee705b392908974e2815ee8a8d592aabe4fcaa051c90b176be7fb32e8bcc47	byte_copy_no_exact_mc_labels	0	1487	873	True	True	True	True
analysis_workspace/singh/singh_reference_response_20260911/dynamics/panels/figure_s6b_mc3_day14_branch_state.svg	analysis_workspace/singh/singh_landscape_expansion_20260911/style/panels/figure_s6b_mc3_day14_branch_state.svg	analysis_workspace/singh/singh_reference_response_20260911/dynamics/panels/figure_s6b_mc3_day14_branch_state.png	analysis_workspace/singh/singh_landscape_expansion_20260911/style/panels/figure_s6b_mc3_day14_branch_state.png	87041c2203f673f5e221b76136230018694ed851570038f15c2cb219dddd9a20	87041c2203f673f5e221b76136230018694ed851570038f15c2cb219dddd9a20	6edfcc902a3dcb164082b4cc9e3f7196187f17ed32c072641b8d9cb2cf461f48	6edfcc902a3dcb164082b4cc9e3f7196187f17ed32c072641b8d9cb2cf461f48	byte_copy_no_exact_mc_labels	0	1842	1195	True	True	True	True
analysis_workspace/singh/singh_reference_response_20260911/dynamics/panels/figure_s6c_mc3_branch_support.svg	analysis_workspace/singh/singh_landscape_expansion_20260911/style/panels/figure_s6c_mc3_branch_support.svg	analysis_workspace/singh/singh_reference_response_20260911/dynamics/panels/figure_s6c_mc3_branch_support.png	analysis_workspace/singh/singh_landscape_expansion_20260911/style/panels/figure_s6c_mc3_branch_support.png	fb40bbcbc3d934b1af63df8b23e6230b9cefc5b08a7fb55729aaba04a5bca3c7	fb40bbcbc3d934b1af63df8b23e6230b9cefc5b08a7fb55729aaba04a5bca3c7	9753891518e2f53941718aaebc42da20bf73dfbf4458ec67add6bc89eec20c53	9753891518e2f53941718aaebc42da20bf73dfbf4458ec67add6bc89eec20c53	byte_copy_no_exact_mc_labels	0	1746	1137	True	True	True	True
analysis_workspace/singh/singh_reference_response_20260911/programs/panels/06a_day7_metaclone_program_usage.svg	analysis_workspace/singh/singh_landscape_expansion_20260911/style/panels/06a_day7_metaclone_program_usage.svg	analysis_workspace/singh/singh_reference_response_20260911/programs/panels/06a_day7_metaclone_program_usage.png	analysis_workspace/singh/singh_landscape_expansion_20260911/style/panels/06a_day7_metaclone_program_usage.png	fcd44f423c50cce25cdaf644c95c9d6512fbdbebaaaf7f3976829ecbf4748cab	25c71001e766b01bb9bcea9584a10c58ca21fb15dbfd39d991bf3034f1848a27	00640bcb48d85f67d44549e72a81d6c4912296b75076c8e6a481cda466b9374c	c3b84b501d2c9b1f2776a33494acf285440333ddc1e757522e1258f96236834f	label_fill_only	17	1837	1799	True	True	True	True
analysis_workspace/singh/singh_reference_response_20260911/programs/panels/06b_day7_program_gene_loadings.svg	analysis_workspace/singh/singh_landscape_expansion_20260911/style/panels/06b_day7_program_gene_loadings.svg	analysis_workspace/singh/singh_reference_response_20260911/programs/panels/06b_day7_program_gene_loadings.png	analysis_workspace/singh/singh_landscape_expansion_20260911/style/panels/06b_day7_program_gene_loadings.png	b6abdb47036a1e7f191e012a5fb9fc53416dd783b629f24e69eb45a7b565fb2d	b6abdb47036a1e7f191e012a5fb9fc53416dd783b629f24e69eb45a7b565fb2d	44a2d0287cdc5dd07edcad71d518848a59f63769d3b057ead2b1e1408c10cd43	44a2d0287cdc5dd07edcad71d518848a59f63769d3b057ead2b1e1408c10cd43	byte_copy_no_exact_mc_labels	0	1449	1799	True	True	True	True
analysis_workspace/singh/singh_reference_response_20260911/programs/panels/06c_day7_mc3_mc7_program_profiles.svg	analysis_workspace/singh/singh_landscape_expansion_20260911/style/panels/06c_day7_mc3_mc7_program_profiles.svg	analysis_workspace/singh/singh_reference_response_20260911/programs/panels/06c_day7_mc3_mc7_program_profiles.png	analysis_workspace/singh/singh_landscape_expansion_20260911/style/panels/06c_day7_mc3_mc7_program_profiles.png	7a54ba99666efaf6dfd8ed7f493437f453aaf734b104f6e8479f605c36ca4872	13cc4001a7639d008ece006a8fc277267819dd74c4aaba06342ce38ec4ae141e	43a700336948644e877a8327e6db503fb7528546e39294b6032b429bacb98779	98cd0ae86d589554a9adbff08e40923c664b27f3bb757f8f1cb7d3a05dc72b8c	label_fill_only	2	1889	1357	True	True	True	True
