## Supplemental Table 5 for "ChronoClone links temporal clonal behavior to lineage output and mutation responses": colour_text_audit.csv

source_svg	destination_svg	label	mc	prior_style	new_style	new_fill	original_opening	updated_opening
analysis_workspace/singh/singh_reference_response_20260911/dynamics/panels/figure_5a_wt_reference_position.svg	analysis_workspace/singh/singh_landscape_expansion_20260911/style/panels/figure_5a_wt_reference_position.svg	MC0	0	font-size: 13px; font-family: 'Arial'; text-anchor: end	font-size: 13px; font-family: 'Arial'; text-anchor: end; fill: #f77189 !important	#f77189	<text style="font-size: 13px; font-family: 'Arial'; text-anchor: end" x="41.875469" y="31.985322" transform="rotate(-0 41.875469 31.985322)">	<text style="font-size: 13px; font-family: 'Arial'; text-anchor: end; fill: #f77189 !important" x="41.875469" y="31.985322" transform="rotate(-0 41.875469 31.985322)">
analysis_workspace/singh/singh_reference_response_20260911/dynamics/panels/figure_5a_wt_reference_position.svg	analysis_workspace/singh/singh_landscape_expansion_20260911/style/panels/figure_5a_wt_reference_position.svg	MC1	1	font-size: 13px; font-family: 'Arial'; text-anchor: end	font-size: 13px; font-family: 'Arial'; text-anchor: end; fill: #f8763b !important	#f8763b	<text style="font-size: 13px; font-family: 'Arial'; text-anchor: end" x="41.875469" y="62.627256" transform="rotate(-0 41.875469 62.627256)">	<text style="font-size: 13px; font-family: 'Arial'; text-anchor: end; fill: #f8763b !important" x="41.875469" y="62.627256" transform="rotate(-0 41.875469 62.627256)">
analysis_workspace/singh/singh_reference_response_20260911/dynamics/panels/figure_5a_wt_reference_position.svg	analysis_workspace/singh/singh_landscape_expansion_20260911/style/panels/figure_5a_wt_reference_position.svg	MC2	2	font-size: 13px; font-family: 'Arial'; text-anchor: end	font-size: 13px; font-family: 'Arial'; text-anchor: end; fill: #d28e32 !important	#d28e32	<text style="font-size: 13px; font-family: 'Arial'; text-anchor: end" x="41.875469" y="93.26919" transform="rotate(-0 41.875469 93.26919)">	<text style="font-size: 13px; font-family: 'Arial'; text-anchor: end; fill: #d28e32 !important" x="41.875469" y="93.26919" transform="rotate(-0 41.875469 93.26919)">
analysis_workspace/singh/singh_reference_response_20260911/dynamics/panels/figure_5a_wt_reference_position.svg	analysis_workspace/singh/singh_landscape_expansion_20260911/style/panels/figure_5a_wt_reference_position.svg	MC3	3	font-size: 13px; font-family: 'Arial'; text-anchor: end	font-size: 13px; font-family: 'Arial'; text-anchor: end; fill: #b79932 !important	#b79932	<text style="font-size: 13px; font-family: 'Arial'; text-anchor: end" x="41.875469" y="123.911124" transform="rotate(-0 41.875469 123.911124)">	<text style="font-size: 13px; font-family: 'Arial'; text-anchor: end; fill: #b79932 !important" x="41.875469" y="123.911124" transform="rotate(-0 41.875469 123.911124)">
analysis_workspace/singh/singh_reference_response_20260911/dynamics/panels/figure_5a_wt_reference_position.svg	analysis_workspace/singh/singh_landscape_expansion_20260911/style/panels/figure_5a_wt_reference_position.svg	MC4	4	font-size: 13px; font-family: 'Arial'; text-anchor: end	font-size: 13px; font-family: 'Arial'; text-anchor: end; fill: #9ea231 !important	#9ea231	<text style="font-size: 13px; font-family: 'Arial'; text-anchor: end" x="41.875469" y="154.553058" transform="rotate(-0 41.875469 154.553058)">	<text style="font-size: 13px; font-family: 'Arial'; text-anchor: end; fill: #9ea231 !important" x="41.875469" y="154.553058" transform="rotate(-0 41.875469 154.553058)">
analysis_workspace/singh/singh_reference_response_20260911/dynamics/panels/figure_5a_wt_reference_position.svg	analysis_workspace/singh/singh_landscape_expansion_20260911/style/panels/figure_5a_wt_reference_position.svg	MC5	5	font-size: 13px; font-family: 'Arial'; text-anchor: end	font-size: 13px; font-family: 'Arial'; text-anchor: end; fill: #7caa31 !important	#7caa31	<text style="font-size: 13px; font-family: 'Arial'; text-anchor: end" x="41.875469" y="185.194992" transform="rotate(-0 41.875469 185.194992)">	<text style="font-size: 13px; font-family: 'Arial'; text-anchor: end; fill: #7caa31 !important" x="41.875469" y="185.194992" transform="rotate(-0 41.875469 185.194992)">
analysis_workspace/singh/singh_reference_response_20260911/dynamics/panels/figure_5a_wt_reference_position.svg	analysis_workspace/singh/singh_landscape_expansion_20260911/style/panels/figure_5a_wt_reference_position.svg	MC6	6	font-size: 13px; font-family: 'Arial'; text-anchor: end	font-size: 13px; font-family: 'Arial'; text-anchor: end; fill: #31b345 !important	#31b345	<text style="font-size: 13px; font-family: 'Arial'; text-anchor: end" x="41.875469" y="215.836926" transform="rotate(-0 41.875469 215.836926)">	<text style="font-size: 13px; font-family: 'Arial'; text-anchor: end; fill: #31b345 !important" x="41.875469" y="215.836926" transform="rotate(-0 41.875469 215.836926)">
analysis_workspace/singh/singh_reference_response_20260911/dynamics/panels/figure_5a_wt_reference_position.svg	analysis_workspace/singh/singh_landscape_expansion_20260911/style/panels/figure_5a_wt_reference_position.svg	MC7	7	font-size: 13px; font-family: 'Arial'; text-anchor: end	font-size: 13px; font-family: 'Arial'; text-anchor: end; fill: #34b081 !important	#34b081	<text style="font-size: 13px; font-family: 'Arial'; text-anchor: end" x="41.875469" y="246.47886" transform="rotate(-0 41.875469 246.47886)">	<text style="font-size: 13px; font-family: 'Arial'; text-anchor: end; fill: #34b081 !important" x="41.875469" y="246.47886" transform="rotate(-0 41.875469 246.47886)">
analysis_workspace/singh/singh_reference_response_20260911/dynamics/panels/figure_5a_wt_reference_position.svg	analysis_workspace/singh/singh_landscape_expansion_20260911/style/panels/figure_5a_wt_reference_position.svg	MC9	9	font-size: 13px; font-family: 'Arial'; text-anchor: end	font-size: 13px; font-family: 'Arial'; text-anchor: end; fill: #35ae9a !important	#35ae9a	<text style="font-size: 13px; font-family: 'Arial'; text-anchor: end" x="41.875469" y="277.120794" transform="rotate(-0 41.875469 277.120794)">	<text style="font-size: 13px; font-family: 'Arial'; text-anchor: end; fill: #35ae9a !important" x="41.875469" y="277.120794" transform="rotate(-0 41.875469 277.120794)">
analysis_workspace/singh/singh_reference_response_20260911/dynamics/panels/figure_5a_wt_reference_position.svg	analysis_workspace/singh/singh_landscape_expansion_20260911/style/panels/figure_5a_wt_reference_position.svg	MC10	10	font-size: 13px; font-family: 'Arial'; text-anchor: end	font-size: 13px; font-family: 'Arial'; text-anchor: end; fill: #36acad !important	#36acad	<text style="font-size: 13px; font-family: 'Arial'; text-anchor: end" x="41.875469" y="307.762728" transform="rotate(-0 41.875469 307.762728)">	<text style="font-size: 13px; font-family: 'Arial'; text-anchor: end; fill: #36acad !important" x="41.875469" y="307.762728" transform="rotate(-0 41.875469 307.762728)">
analysis_workspace/singh/singh_reference_response_20260911/dynamics/panels/figure_5a_wt_reference_position.svg	analysis_workspace/singh/singh_landscape_expansion_20260911/style/panels/figure_5a_wt_reference_position.svg	MC11	11	font-size: 13px; font-family: 'Arial'; text-anchor: end	font-size: 13px; font-family: 'Arial'; text-anchor: end; fill: #38aac1 !important	#38aac1	<text style="font-size: 13px; font-family: 'Arial'; text-anchor: end" x="41.875469" y="338.404661" transform="rotate(-0 41.875469 338.404661)">	<text style="font-size: 13px; font-family: 'Arial'; text-anchor: end; fill: #38aac1 !important" x="41.875469" y="338.404661" transform="rotate(-0 41.875469 338.404661)">
analysis_workspace/singh/singh_reference_response_20260911/dynamics/panels/figure_5a_wt_reference_position.svg	analysis_workspace/singh/singh_landscape_expansion_20260911/style/panels/figure_5a_wt_reference_position.svg	MC12	12	font-size: 13px; font-family: 'Arial'; text-anchor: end	font-size: 13px; font-family: 'Arial'; text-anchor: end; fill: #3aa6dd !important	#3aa6dd	<text style="font-size: 13px; font-family: 'Arial'; text-anchor: end" x="41.875469" y="369.046595" transform="rotate(-0 41.875469 369.046595)">	<text style="font-size: 13px; font-family: 'Arial'; text-anchor: end; fill: #3aa6dd !important" x="41.875469" y="369.046595" transform="rotate(-0 41.875469 369.046595)">
analysis_workspace/singh/singh_reference_response_20260911/dynamics/panels/figure_5a_wt_reference_position.svg	analysis_workspace/singh/singh_landscape_expansion_20260911/style/panels/figure_5a_wt_reference_position.svg	MC13	13	font-size: 13px; font-family: 'Arial'; text-anchor: end	font-size: 13px; font-family: 'Arial'; text-anchor: end; fill: #7699f4 !important	#7699f4	<text style="font-size: 13px; font-family: 'Arial'; text-anchor: end" x="41.875469" y="399.688529" transform="rotate(-0 41.875469 399.688529)">	<text style="font-size: 13px; font-family: 'Arial'; text-anchor: end; fill: #7699f4 !important" x="41.875469" y="399.688529" transform="rotate(-0 41.875469 399.688529)">
analysis_workspace/singh/singh_reference_response_20260911/dynamics/panels/figure_5a_wt_reference_position.svg	analysis_workspace/singh/singh_landscape_expansion_20260911/style/panels/figure_5a_wt_reference_position.svg	MC15	15	font-size: 13px; font-family: 'Arial'; text-anchor: end	font-size: 13px; font-family: 'Arial'; text-anchor: end; fill: #b087f4 !important	#b087f4	<text style="font-size: 13px; font-family: 'Arial'; text-anchor: end" x="41.875469" y="430.330463" transform="rotate(-0 41.875469 430.330463)">	<text style="font-size: 13px; font-family: 'Arial'; text-anchor: end; fill: #b087f4 !important" x="41.875469" y="430.330463" transform="rotate(-0 41.875469 430.330463)">
analysis_workspace/singh/singh_reference_response_20260911/dynamics/panels/figure_5a_wt_reference_position.svg	analysis_workspace/singh/singh_landscape_expansion_20260911/style/panels/figure_5a_wt_reference_position.svg	MC16	16	font-size: 13px; font-family: 'Arial'; text-anchor: end	font-size: 13px; font-family: 'Arial'; text-anchor: end; fill: #df6df4 !important	#df6df4	<text style="font-size: 13px; font-family: 'Arial'; text-anchor: end" x="41.875469" y="460.972397" transform="rotate(-0 41.875469 460.972397)">	<text style="font-size: 13px; font-family: 'Arial'; text-anchor: end; fill: #df6df4 !important" x="41.875469" y="460.972397" transform="rotate(-0 41.875469 460.972397)">
analysis_workspace/singh/singh_reference_response_20260911/dynamics/panels/figure_5a_wt_reference_position.svg	analysis_workspace/singh/singh_landscape_expansion_20260911/style/panels/figure_5a_wt_reference_position.svg	MC17	17	font-size: 13px; font-family: 'Arial'; text-anchor: end	font-size: 13px; font-family: 'Arial'; text-anchor: end; fill: #f563d8 !important	#f563d8	<text style="font-size: 13px; font-family: 'Arial'; text-anchor: end" x="41.875469" y="491.614331" transform="rotate(-0 41.875469 491.614331)">	<text style="font-size: 13px; font-family: 'Arial'; text-anchor: end; fill: #f563d8 !important" x="41.875469" y="491.614331" transform="rotate(-0 41.875469 491.614331)">
analysis_workspace/singh/singh_reference_response_20260911/dynamics/panels/figure_5a_wt_reference_position.svg	analysis_workspace/singh/singh_landscape_expansion_20260911/style/panels/figure_5a_wt_reference_position.svg	MC19	19	font-size: 13px; font-family: 'Arial'; text-anchor: end	font-size: 13px; font-family: 'Arial'; text-anchor: end; fill: #f66ab2 !important	#f66ab2	<text style="font-size: 13px; font-family: 'Arial'; text-anchor: end" x="41.875469" y="522.256265" transform="rotate(-0 41.875469 522.256265)">	<text style="font-size: 13px; font-family: 'Arial'; text-anchor: end; fill: #f66ab2 !important" x="41.875469" y="522.256265" transform="rotate(-0 41.875469 522.256265)">
analysis_workspace/singh/singh_reference_response_20260911/dynamics/panels/figure_5b_state_response.svg	analysis_workspace/singh/singh_landscape_expansion_20260911/style/panels/figure_5b_state_response.svg	MC0	0	font-size: 13px; font-family: 'Arial'; text-anchor: end	font-size: 13px; font-family: 'Arial'; text-anchor: end; fill: #f77189 !important	#f77189	<text style="font-size: 13px; font-family: 'Arial'; text-anchor: end" x="41.875469" y="27.451428" transform="rotate(-0 41.875469 27.451428)">	<text style="font-size: 13px; font-family: 'Arial'; text-anchor: end; fill: #f77189 !important" x="41.875469" y="27.451428" transform="rotate(-0 41.875469 27.451428)">
analysis_workspace/singh/singh_reference_response_20260911/dynamics/panels/figure_5b_state_response.svg	analysis_workspace/singh/singh_landscape_expansion_20260911/style/panels/figure_5b_state_response.svg	MC1	1	font-size: 13px; font-family: 'Arial'; text-anchor: end	font-size: 13px; font-family: 'Arial'; text-anchor: end; fill: #f8763b !important	#f8763b	<text style="font-size: 13px; font-family: 'Arial'; text-anchor: end" x="41.875469" y="58.489927" transform="rotate(-0 41.875469 58.489927)">	<text style="font-size: 13px; font-family: 'Arial'; text-anchor: end; fill: #f8763b !important" x="41.875469" y="58.489927" transform="rotate(-0 41.875469 58.489927)">
analysis_workspace/singh/singh_reference_response_20260911/dynamics/panels/figure_5b_state_response.svg	analysis_workspace/singh/singh_landscape_expansion_20260911/style/panels/figure_5b_state_response.svg	MC2	2	font-size: 13px; font-family: 'Arial'; text-anchor: end	font-size: 13px; font-family: 'Arial'; text-anchor: end; fill: #d28e32 !important	#d28e32	<text style="font-size: 13px; font-family: 'Arial'; text-anchor: end" x="41.875469" y="89.528427" transform="rotate(-0 41.875469 89.528427)">	<text style="font-size: 13px; font-family: 'Arial'; text-anchor: end; fill: #d28e32 !important" x="41.875469" y="89.528427" transform="rotate(-0 41.875469 89.528427)">
analysis_workspace/singh/singh_reference_response_20260911/dynamics/panels/figure_5b_state_response.svg	analysis_workspace/singh/singh_landscape_expansion_20260911/style/panels/figure_5b_state_response.svg	MC3	3	font-size: 13px; font-family: 'Arial'; text-anchor: end	font-size: 13px; font-family: 'Arial'; text-anchor: end; fill: #b79932 !important	#b79932	<text style="font-size: 13px; font-family: 'Arial'; text-anchor: end" x="41.875469" y="120.566927" transform="rotate(-0 41.875469 120.566927)">	<text style="font-size: 13px; font-family: 'Arial'; text-anchor: end; fill: #b79932 !important" x="41.875469" y="120.566927" transform="rotate(-0 41.875469 120.566927)">
analysis_workspace/singh/singh_reference_response_20260911/dynamics/panels/figure_5b_state_response.svg	analysis_workspace/singh/singh_landscape_expansion_20260911/style/panels/figure_5b_state_response.svg	MC4	4	font-size: 13px; font-family: 'Arial'; text-anchor: end	font-size: 13px; font-family: 'Arial'; text-anchor: end; fill: #9ea231 !important	#9ea231	<text style="font-size: 13px; font-family: 'Arial'; text-anchor: end" x="41.875469" y="151.605427" transform="rotate(-0 41.875469 151.605427)">	<text style="font-size: 13px; font-family: 'Arial'; text-anchor: end; fill: #9ea231 !important" x="41.875469" y="151.605427" transform="rotate(-0 41.875469 151.605427)">
analysis_workspace/singh/singh_reference_response_20260911/dynamics/panels/figure_5b_state_response.svg	analysis_workspace/singh/singh_landscape_expansion_20260911/style/panels/figure_5b_state_response.svg	MC5	5	font-size: 13px; font-family: 'Arial'; text-anchor: end	font-size: 13px; font-family: 'Arial'; text-anchor: end; fill: #7caa31 !important	#7caa31	<text style="font-size: 13px; font-family: 'Arial'; text-anchor: end" x="41.875469" y="182.643926" transform="rotate(-0 41.875469 182.643926)">	<text style="font-size: 13px; font-family: 'Arial'; text-anchor: end; fill: #7caa31 !important" x="41.875469" y="182.643926" transform="rotate(-0 41.875469 182.643926)">
analysis_workspace/singh/singh_reference_response_20260911/dynamics/panels/figure_5b_state_response.svg	analysis_workspace/singh/singh_landscape_expansion_20260911/style/panels/figure_5b_state_response.svg	MC6	6	font-size: 13px; font-family: 'Arial'; text-anchor: end	font-size: 13px; font-family: 'Arial'; text-anchor: end; fill: #31b345 !important	#31b345	<text style="font-size: 13px; font-family: 'Arial'; text-anchor: end" x="41.875469" y="213.682426" transform="rotate(-0 41.875469 213.682426)">	<text style="font-size: 13px; font-family: 'Arial'; text-anchor: end; fill: #31b345 !important" x="41.875469" y="213.682426" transform="rotate(-0 41.875469 213.682426)">
analysis_workspace/singh/singh_reference_response_20260911/dynamics/panels/figure_5b_state_response.svg	analysis_workspace/singh/singh_landscape_expansion_20260911/style/panels/figure_5b_state_response.svg	MC7	7	font-size: 13px; font-family: 'Arial'; text-anchor: end	font-size: 13px; font-family: 'Arial'; text-anchor: end; fill: #34b081 !important	#34b081	<text style="font-size: 13px; font-family: 'Arial'; text-anchor: end" x="41.875469" y="244.720926" transform="rotate(-0 41.875469 244.720926)">	<text style="font-size: 13px; font-family: 'Arial'; text-anchor: end; fill: #34b081 !important" x="41.875469" y="244.720926" transform="rotate(-0 41.875469 244.720926)">
analysis_workspace/singh/singh_reference_response_20260911/dynamics/panels/figure_5b_state_response.svg	analysis_workspace/singh/singh_landscape_expansion_20260911/style/panels/figure_5b_state_response.svg	MC9	9	font-size: 13px; font-family: 'Arial'; text-anchor: end	font-size: 13px; font-family: 'Arial'; text-anchor: end; fill: #35ae9a !important	#35ae9a	<text style="font-size: 13px; font-family: 'Arial'; text-anchor: end" x="41.875469" y="275.759426" transform="rotate(-0 41.875469 275.759426)">	<text style="font-size: 13px; font-family: 'Arial'; text-anchor: end; fill: #35ae9a !important" x="41.875469" y="275.759426" transform="rotate(-0 41.875469 275.759426)">
analysis_workspace/singh/singh_reference_response_20260911/dynamics/panels/figure_5b_state_response.svg	analysis_workspace/singh/singh_landscape_expansion_20260911/style/panels/figure_5b_state_response.svg	MC10	10	font-size: 13px; font-family: 'Arial'; text-anchor: end	font-size: 13px; font-family: 'Arial'; text-anchor: end; fill: #36acad !important	#36acad	<text style="font-size: 13px; font-family: 'Arial'; text-anchor: end" x="41.875469" y="306.797925" transform="rotate(-0 41.875469 306.797925)">	<text style="font-size: 13px; font-family: 'Arial'; text-anchor: end; fill: #36acad !important" x="41.875469" y="306.797925" transform="rotate(-0 41.875469 306.797925)">
analysis_workspace/singh/singh_reference_response_20260911/dynamics/panels/figure_5b_state_response.svg	analysis_workspace/singh/singh_landscape_expansion_20260911/style/panels/figure_5b_state_response.svg	MC11	11	font-size: 13px; font-family: 'Arial'; text-anchor: end	font-size: 13px; font-family: 'Arial'; text-anchor: end; fill: #38aac1 !important	#38aac1	<text style="font-size: 13px; font-family: 'Arial'; text-anchor: end" x="41.875469" y="337.836425" transform="rotate(-0 41.875469 337.836425)">	<text style="font-size: 13px; font-family: 'Arial'; text-anchor: end; fill: #38aac1 !important" x="41.875469" y="337.836425" transform="rotate(-0 41.875469 337.836425)">
analysis_workspace/singh/singh_reference_response_20260911/dynamics/panels/figure_5b_state_response.svg	analysis_workspace/singh/singh_landscape_expansion_20260911/style/panels/figure_5b_state_response.svg	MC12	12	font-size: 13px; font-family: 'Arial'; text-anchor: end	font-size: 13px; font-family: 'Arial'; text-anchor: end; fill: #3aa6dd !important	#3aa6dd	<text style="font-size: 13px; font-family: 'Arial'; text-anchor: end" x="41.875469" y="368.874925" transform="rotate(-0 41.875469 368.874925)">	<text style="font-size: 13px; font-family: 'Arial'; text-anchor: end; fill: #3aa6dd !important" x="41.875469" y="368.874925" transform="rotate(-0 41.875469 368.874925)">
analysis_workspace/singh/singh_reference_response_20260911/dynamics/panels/figure_5b_state_response.svg	analysis_workspace/singh/singh_landscape_expansion_20260911/style/panels/figure_5b_state_response.svg	MC13	13	font-size: 13px; font-family: 'Arial'; text-anchor: end	font-size: 13px; font-family: 'Arial'; text-anchor: end; fill: #7699f4 !important	#7699f4	<text style="font-size: 13px; font-family: 'Arial'; text-anchor: end" x="41.875469" y="399.913425" transform="rotate(-0 41.875469 399.913425)">	<text style="font-size: 13px; font-family: 'Arial'; text-anchor: end; fill: #7699f4 !important" x="41.875469" y="399.913425" transform="rotate(-0 41.875469 399.913425)">
analysis_workspace/singh/singh_reference_response_20260911/dynamics/panels/figure_5b_state_response.svg	analysis_workspace/singh/singh_landscape_expansion_20260911/style/panels/figure_5b_state_response.svg	MC15	15	font-size: 13px; font-family: 'Arial'; text-anchor: end	font-size: 13px; font-family: 'Arial'; text-anchor: end; fill: #b087f4 !important	#b087f4	<text style="font-size: 13px; font-family: 'Arial'; text-anchor: end" x="41.875469" y="430.951924" transform="rotate(-0 41.875469 430.951924)">	<text style="font-size: 13px; font-family: 'Arial'; text-anchor: end; fill: #b087f4 !important" x="41.875469" y="430.951924" transform="rotate(-0 41.875469 430.951924)">
analysis_workspace/singh/singh_reference_response_20260911/dynamics/panels/figure_5b_state_response.svg	analysis_workspace/singh/singh_landscape_expansion_20260911/style/panels/figure_5b_state_response.svg	MC16	16	font-size: 13px; font-family: 'Arial'; text-anchor: end	font-size: 13px; font-family: 'Arial'; text-anchor: end; fill: #df6df4 !important	#df6df4	<text style="font-size: 13px; font-family: 'Arial'; text-anchor: end" x="41.875469" y="461.990424" transform="rotate(-0 41.875469 461.990424)">	<text style="font-size: 13px; font-family: 'Arial'; text-anchor: end; fill: #df6df4 !important" x="41.875469" y="461.990424" transform="rotate(-0 41.875469 461.990424)">
analysis_workspace/singh/singh_reference_response_20260911/dynamics/panels/figure_5b_state_response.svg	analysis_workspace/singh/singh_landscape_expansion_20260911/style/panels/figure_5b_state_response.svg	MC17	17	font-size: 13px; font-family: 'Arial'; text-anchor: end	font-size: 13px; font-family: 'Arial'; text-anchor: end; fill: #f563d8 !important	#f563d8	<text style="font-size: 13px; font-family: 'Arial'; text-anchor: end" x="41.875469" y="493.028924" transform="rotate(-0 41.875469 493.028924)">	<text style="font-size: 13px; font-family: 'Arial'; text-anchor: end; fill: #f563d8 !important" x="41.875469" y="493.028924" transform="rotate(-0 41.875469 493.028924)">
analysis_workspace/singh/singh_reference_response_20260911/dynamics/panels/figure_5b_state_response.svg	analysis_workspace/singh/singh_landscape_expansion_20260911/style/panels/figure_5b_state_response.svg	MC19	19	font-size: 13px; font-family: 'Arial'; text-anchor: end	font-size: 13px; font-family: 'Arial'; text-anchor: end; fill: #f66ab2 !important	#f66ab2	<text style="font-size: 13px; font-family: 'Arial'; text-anchor: end" x="41.875469" y="524.067424" transform="rotate(-0 41.875469 524.067424)">	<text style="font-size: 13px; font-family: 'Arial'; text-anchor: end; fill: #f66ab2 !important" x="41.875469" y="524.067424" transform="rotate(-0 41.875469 524.067424)">
analysis_workspace/singh/singh_reference_response_20260911/dynamics/panels/figure_5c_composition_response.svg	analysis_workspace/singh/singh_landscape_expansion_20260911/style/panels/figure_5c_composition_response.svg	MC0	0	font-size: 13px; font-family: 'Arial'; text-anchor: end	font-size: 13px; font-family: 'Arial'; text-anchor: end; fill: #f77189 !important	#f77189	<text style="font-size: 13px; font-family: 'Arial'; text-anchor: end" x="41.875469" y="32.03922" transform="rotate(-0 41.875469 32.03922)">	<text style="font-size: 13px; font-family: 'Arial'; text-anchor: end; fill: #f77189 !important" x="41.875469" y="32.03922" transform="rotate(-0 41.875469 32.03922)">
analysis_workspace/singh/singh_reference_response_20260911/dynamics/panels/figure_5c_composition_response.svg	analysis_workspace/singh/singh_landscape_expansion_20260911/style/panels/figure_5c_composition_response.svg	MC1	1	font-size: 13px; font-family: 'Arial'; text-anchor: end	font-size: 13px; font-family: 'Arial'; text-anchor: end; fill: #f8763b !important	#f8763b	<text style="font-size: 13px; font-family: 'Arial'; text-anchor: end" x="41.875469" y="62.78895" transform="rotate(-0 41.875469 62.78895)">	<text style="font-size: 13px; font-family: 'Arial'; text-anchor: end; fill: #f8763b !important" x="41.875469" y="62.78895" transform="rotate(-0 41.875469 62.78895)">
analysis_workspace/singh/singh_reference_response_20260911/dynamics/panels/figure_5c_composition_response.svg	analysis_workspace/singh/singh_landscape_expansion_20260911/style/panels/figure_5c_composition_response.svg	MC2	2	font-size: 13px; font-family: 'Arial'; text-anchor: end	font-size: 13px; font-family: 'Arial'; text-anchor: end; fill: #d28e32 !important	#d28e32	<text style="font-size: 13px; font-family: 'Arial'; text-anchor: end" x="41.875469" y="93.53868" transform="rotate(-0 41.875469 93.53868)">	<text style="font-size: 13px; font-family: 'Arial'; text-anchor: end; fill: #d28e32 !important" x="41.875469" y="93.53868" transform="rotate(-0 41.875469 93.53868)">
analysis_workspace/singh/singh_reference_response_20260911/dynamics/panels/figure_5c_composition_response.svg	analysis_workspace/singh/singh_landscape_expansion_20260911/style/panels/figure_5c_composition_response.svg	MC3	3	font-size: 13px; font-family: 'Arial'; text-anchor: end	font-size: 13px; font-family: 'Arial'; text-anchor: end; fill: #b79932 !important	#b79932	<text style="font-size: 13px; font-family: 'Arial'; text-anchor: end" x="41.875469" y="124.288409" transform="rotate(-0 41.875469 124.288409)">	<text style="font-size: 13px; font-family: 'Arial'; text-anchor: end; fill: #b79932 !important" x="41.875469" y="124.288409" transform="rotate(-0 41.875469 124.288409)">
analysis_workspace/singh/singh_reference_response_20260911/dynamics/panels/figure_5c_composition_response.svg	analysis_workspace/singh/singh_landscape_expansion_20260911/style/panels/figure_5c_composition_response.svg	MC4	4	font-size: 13px; font-family: 'Arial'; text-anchor: end	font-size: 13px; font-family: 'Arial'; text-anchor: end; fill: #9ea231 !important	#9ea231	<text style="font-size: 13px; font-family: 'Arial'; text-anchor: end" x="41.875469" y="155.038139" transform="rotate(-0 41.875469 155.038139)">	<text style="font-size: 13px; font-family: 'Arial'; text-anchor: end; fill: #9ea231 !important" x="41.875469" y="155.038139" transform="rotate(-0 41.875469 155.038139)">
analysis_workspace/singh/singh_reference_response_20260911/dynamics/panels/figure_5c_composition_response.svg	analysis_workspace/singh/singh_landscape_expansion_20260911/style/panels/figure_5c_composition_response.svg	MC5	5	font-size: 13px; font-family: 'Arial'; text-anchor: end	font-size: 13px; font-family: 'Arial'; text-anchor: end; fill: #7caa31 !important	#7caa31	<text style="font-size: 13px; font-family: 'Arial'; text-anchor: end" x="41.875469" y="185.787869" transform="rotate(-0 41.875469 185.787869)">	<text style="font-size: 13px; font-family: 'Arial'; text-anchor: end; fill: #7caa31 !important" x="41.875469" y="185.787869" transform="rotate(-0 41.875469 185.787869)">
analysis_workspace/singh/singh_reference_response_20260911/dynamics/panels/figure_5c_composition_response.svg	analysis_workspace/singh/singh_landscape_expansion_20260911/style/panels/figure_5c_composition_response.svg	MC6	6	font-size: 13px; font-family: 'Arial'; text-anchor: end	font-size: 13px; font-family: 'Arial'; text-anchor: end; fill: #31b345 !important	#31b345	<text style="font-size: 13px; font-family: 'Arial'; text-anchor: end" x="41.875469" y="216.537598" transform="rotate(-0 41.875469 216.537598)">	<text style="font-size: 13px; font-family: 'Arial'; text-anchor: end; fill: #31b345 !important" x="41.875469" y="216.537598" transform="rotate(-0 41.875469 216.537598)">
analysis_workspace/singh/singh_reference_response_20260911/dynamics/panels/figure_5c_composition_response.svg	analysis_workspace/singh/singh_landscape_expansion_20260911/style/panels/figure_5c_composition_response.svg	MC7	7	font-size: 13px; font-family: 'Arial'; text-anchor: end	font-size: 13px; font-family: 'Arial'; text-anchor: end; fill: #34b081 !important	#34b081	<text style="font-size: 13px; font-family: 'Arial'; text-anchor: end" x="41.875469" y="247.287328" transform="rotate(-0 41.875469 247.287328)">	<text style="font-size: 13px; font-family: 'Arial'; text-anchor: end; fill: #34b081 !important" x="41.875469" y="247.287328" transform="rotate(-0 41.875469 247.287328)">
analysis_workspace/singh/singh_reference_response_20260911/dynamics/panels/figure_5c_composition_response.svg	analysis_workspace/singh/singh_landscape_expansion_20260911/style/panels/figure_5c_composition_response.svg	MC9	9	font-size: 13px; font-family: 'Arial'; text-anchor: end	font-size: 13px; font-family: 'Arial'; text-anchor: end; fill: #35ae9a !important	#35ae9a	<text style="font-size: 13px; font-family: 'Arial'; text-anchor: end" x="41.875469" y="278.037058" transform="rotate(-0 41.875469 278.037058)">	<text style="font-size: 13px; font-family: 'Arial'; text-anchor: end; fill: #35ae9a !important" x="41.875469" y="278.037058" transform="rotate(-0 41.875469 278.037058)">
analysis_workspace/singh/singh_reference_response_20260911/dynamics/panels/figure_5c_composition_response.svg	analysis_workspace/singh/singh_landscape_expansion_20260911/style/panels/figure_5c_composition_response.svg	MC10	10	font-size: 13px; font-family: 'Arial'; text-anchor: end	font-size: 13px; font-family: 'Arial'; text-anchor: end; fill: #36acad !important	#36acad	<text style="font-size: 13px; font-family: 'Arial'; text-anchor: end" x="41.875469" y="308.786788" transform="rotate(-0 41.875469 308.786788)">	<text style="font-size: 13px; font-family: 'Arial'; text-anchor: end; fill: #36acad !important" x="41.875469" y="308.786788" transform="rotate(-0 41.875469 308.786788)">
analysis_workspace/singh/singh_reference_response_20260911/dynamics/panels/figure_5c_composition_response.svg	analysis_workspace/singh/singh_landscape_expansion_20260911/style/panels/figure_5c_composition_response.svg	MC11	11	font-size: 13px; font-family: 'Arial'; text-anchor: end	font-size: 13px; font-family: 'Arial'; text-anchor: end; fill: #38aac1 !important	#38aac1	<text style="font-size: 13px; font-family: 'Arial'; text-anchor: end" x="41.875469" y="339.536517" transform="rotate(-0 41.875469 339.536517)">	<text style="font-size: 13px; font-family: 'Arial'; text-anchor: end; fill: #38aac1 !important" x="41.875469" y="339.536517" transform="rotate(-0 41.875469 339.536517)">
analysis_workspace/singh/singh_reference_response_20260911/dynamics/panels/figure_5c_composition_response.svg	analysis_workspace/singh/singh_landscape_expansion_20260911/style/panels/figure_5c_composition_response.svg	MC12	12	font-size: 13px; font-family: 'Arial'; text-anchor: end	font-size: 13px; font-family: 'Arial'; text-anchor: end; fill: #3aa6dd !important	#3aa6dd	<text style="font-size: 13px; font-family: 'Arial'; text-anchor: end" x="41.875469" y="370.286247" transform="rotate(-0 41.875469 370.286247)">	<text style="font-size: 13px; font-family: 'Arial'; text-anchor: end; fill: #3aa6dd !important" x="41.875469" y="370.286247" transform="rotate(-0 41.875469 370.286247)">
analysis_workspace/singh/singh_reference_response_20260911/dynamics/panels/figure_5c_composition_response.svg	analysis_workspace/singh/singh_landscape_expansion_20260911/style/panels/figure_5c_composition_response.svg	MC13	13	font-size: 13px; font-family: 'Arial'; text-anchor: end	font-size: 13px; font-family: 'Arial'; text-anchor: end; fill: #7699f4 !important	#7699f4	<text style="font-size: 13px; font-family: 'Arial'; text-anchor: end" x="41.875469" y="401.035977" transform="rotate(-0 41.875469 401.035977)">	<text style="font-size: 13px; font-family: 'Arial'; text-anchor: end; fill: #7699f4 !important" x="41.875469" y="401.035977" transform="rotate(-0 41.875469 401.035977)">
analysis_workspace/singh/singh_reference_response_20260911/dynamics/panels/figure_5c_composition_response.svg	analysis_workspace/singh/singh_landscape_expansion_20260911/style/panels/figure_5c_composition_response.svg	MC15	15	font-size: 13px; font-family: 'Arial'; text-anchor: end	font-size: 13px; font-family: 'Arial'; text-anchor: end; fill: #b087f4 !important	#b087f4	<text style="font-size: 13px; font-family: 'Arial'; text-anchor: end" x="41.875469" y="431.785706" transform="rotate(-0 41.875469 431.785706)">	<text style="font-size: 13px; font-family: 'Arial'; text-anchor: end; fill: #b087f4 !important" x="41.875469" y="431.785706" transform="rotate(-0 41.875469 431.785706)">
analysis_workspace/singh/singh_reference_response_20260911/dynamics/panels/figure_5c_composition_response.svg	analysis_workspace/singh/singh_landscape_expansion_20260911/style/panels/figure_5c_composition_response.svg	MC16	16	font-size: 13px; font-family: 'Arial'; text-anchor: end	font-size: 13px; font-family: 'Arial'; text-anchor: end; fill: #df6df4 !important	#df6df4	<text style="font-size: 13px; font-family: 'Arial'; text-anchor: end" x="41.875469" y="462.535436" transform="rotate(-0 41.875469 462.535436)">	<text style="font-size: 13px; font-family: 'Arial'; text-anchor: end; fill: #df6df4 !important" x="41.875469" y="462.535436" transform="rotate(-0 41.875469 462.535436)">
analysis_workspace/singh/singh_reference_response_20260911/dynamics/panels/figure_5c_composition_response.svg	analysis_workspace/singh/singh_landscape_expansion_20260911/style/panels/figure_5c_composition_response.svg	MC17	17	font-size: 13px; font-family: 'Arial'; text-anchor: end	font-size: 13px; font-family: 'Arial'; text-anchor: end; fill: #f563d8 !important	#f563d8	<text style="font-size: 13px; font-family: 'Arial'; text-anchor: end" x="41.875469" y="493.285166" transform="rotate(-0 41.875469 493.285166)">	<text style="font-size: 13px; font-family: 'Arial'; text-anchor: end; fill: #f563d8 !important" x="41.875469" y="493.285166" transform="rotate(-0 41.875469 493.285166)">
analysis_workspace/singh/singh_reference_response_20260911/dynamics/panels/figure_5c_composition_response.svg	analysis_workspace/singh/singh_landscape_expansion_20260911/style/panels/figure_5c_composition_response.svg	MC19	19	font-size: 13px; font-family: 'Arial'; text-anchor: end	font-size: 13px; font-family: 'Arial'; text-anchor: end; fill: #f66ab2 !important	#f66ab2	<text style="font-size: 13px; font-family: 'Arial'; text-anchor: end" x="41.875469" y="524.034895" transform="rotate(-0 41.875469 524.034895)">	<text style="font-size: 13px; font-family: 'Arial'; text-anchor: end; fill: #f66ab2 !important" x="41.875469" y="524.034895" transform="rotate(-0 41.875469 524.034895)">
analysis_workspace/singh/singh_reference_response_20260911/programs/panels/06a_day7_metaclone_program_usage.svg	analysis_workspace/singh/singh_landscape_expansion_20260911/style/panels/06a_day7_metaclone_program_usage.svg	MC9 (n=24)	9	font-size: 13px; font-family: 'Arial'; text-anchor: end	font-size: 13px; font-family: 'Arial'; text-anchor: end; fill: #35ae9a !important	#35ae9a	<text style="font-size: 13px; font-family: 'Arial'; text-anchor: end" x="113.281406" y="27.667188" transform="rotate(-0 113.281406 27.667188)">	<text style="font-size: 13px; font-family: 'Arial'; text-anchor: end; fill: #35ae9a !important" x="113.281406" y="27.667188" transform="rotate(-0 113.281406 27.667188)">
analysis_workspace/singh/singh_reference_response_20260911/programs/panels/06a_day7_metaclone_program_usage.svg	analysis_workspace/singh/singh_landscape_expansion_20260911/style/panels/06a_day7_metaclone_program_usage.svg	MC12 (n=125)	12	font-size: 13px; font-family: 'Arial'; text-anchor: end	font-size: 13px; font-family: 'Arial'; text-anchor: end; fill: #3aa6dd !important	#3aa6dd	<text style="font-size: 13px; font-family: 'Arial'; text-anchor: end" x="113.281406" y="59.137209" transform="rotate(-0 113.281406 59.137209)">	<text style="font-size: 13px; font-family: 'Arial'; text-anchor: end; fill: #3aa6dd !important" x="113.281406" y="59.137209" transform="rotate(-0 113.281406 59.137209)">
analysis_workspace/singh/singh_reference_response_20260911/programs/panels/06a_day7_metaclone_program_usage.svg	analysis_workspace/singh/singh_landscape_expansion_20260911/style/panels/06a_day7_metaclone_program_usage.svg	MC7 (n=251)	7	font-size: 13px; font-family: 'Arial'; text-anchor: end	font-size: 13px; font-family: 'Arial'; text-anchor: end; fill: #34b081 !important	#34b081	<text style="font-size: 13px; font-family: 'Arial'; text-anchor: end" x="113.281406" y="90.60723" transform="rotate(-0 113.281406 90.60723)">	<text style="font-size: 13px; font-family: 'Arial'; text-anchor: end; fill: #34b081 !important" x="113.281406" y="90.60723" transform="rotate(-0 113.281406 90.60723)">
analysis_workspace/singh/singh_reference_response_20260911/programs/panels/06a_day7_metaclone_program_usage.svg	analysis_workspace/singh/singh_landscape_expansion_20260911/style/panels/06a_day7_metaclone_program_usage.svg	MC5 (n=17)	5	font-size: 13px; font-family: 'Arial'; text-anchor: end	font-size: 13px; font-family: 'Arial'; text-anchor: end; fill: #7caa31 !important	#7caa31	<text style="font-size: 13px; font-family: 'Arial'; text-anchor: end" x="113.281406" y="122.07725" transform="rotate(-0 113.281406 122.07725)">	<text style="font-size: 13px; font-family: 'Arial'; text-anchor: end; fill: #7caa31 !important" x="113.281406" y="122.07725" transform="rotate(-0 113.281406 122.07725)">
analysis_workspace/singh/singh_reference_response_20260911/programs/panels/06a_day7_metaclone_program_usage.svg	analysis_workspace/singh/singh_landscape_expansion_20260911/style/panels/06a_day7_metaclone_program_usage.svg	MC11 (n=44)	11	font-size: 13px; font-family: 'Arial'; text-anchor: end	font-size: 13px; font-family: 'Arial'; text-anchor: end; fill: #38aac1 !important	#38aac1	<text style="font-size: 13px; font-family: 'Arial'; text-anchor: end" x="113.281406" y="153.547271" transform="rotate(-0 113.281406 153.547271)">	<text style="font-size: 13px; font-family: 'Arial'; text-anchor: end; fill: #38aac1 !important" x="113.281406" y="153.547271" transform="rotate(-0 113.281406 153.547271)">
analysis_workspace/singh/singh_reference_response_20260911/programs/panels/06a_day7_metaclone_program_usage.svg	analysis_workspace/singh/singh_landscape_expansion_20260911/style/panels/06a_day7_metaclone_program_usage.svg	MC1 (n=71)	1	font-size: 13px; font-family: 'Arial'; text-anchor: end	font-size: 13px; font-family: 'Arial'; text-anchor: end; fill: #f8763b !important	#f8763b	<text style="font-size: 13px; font-family: 'Arial'; text-anchor: end" x="113.281406" y="185.017292" transform="rotate(-0 113.281406 185.017292)">	<text style="font-size: 13px; font-family: 'Arial'; text-anchor: end; fill: #f8763b !important" x="113.281406" y="185.017292" transform="rotate(-0 113.281406 185.017292)">
analysis_workspace/singh/singh_reference_response_20260911/programs/panels/06a_day7_metaclone_program_usage.svg	analysis_workspace/singh/singh_landscape_expansion_20260911/style/panels/06a_day7_metaclone_program_usage.svg	MC10 (n=35)	10	font-size: 13px; font-family: 'Arial'; text-anchor: end	font-size: 13px; font-family: 'Arial'; text-anchor: end; fill: #36acad !important	#36acad	<text style="font-size: 13px; font-family: 'Arial'; text-anchor: end" x="113.281406" y="216.487313" transform="rotate(-0 113.281406 216.487313)">	<text style="font-size: 13px; font-family: 'Arial'; text-anchor: end; fill: #36acad !important" x="113.281406" y="216.487313" transform="rotate(-0 113.281406 216.487313)">
analysis_workspace/singh/singh_reference_response_20260911/programs/panels/06a_day7_metaclone_program_usage.svg	analysis_workspace/singh/singh_landscape_expansion_20260911/style/panels/06a_day7_metaclone_program_usage.svg	MC6 (n=36)	6	font-size: 13px; font-family: 'Arial'; text-anchor: end	font-size: 13px; font-family: 'Arial'; text-anchor: end; fill: #31b345 !important	#31b345	<text style="font-size: 13px; font-family: 'Arial'; text-anchor: end" x="113.281406" y="247.957334" transform="rotate(-0 113.281406 247.957334)">	<text style="font-size: 13px; font-family: 'Arial'; text-anchor: end; fill: #31b345 !important" x="113.281406" y="247.957334" transform="rotate(-0 113.281406 247.957334)">
analysis_workspace/singh/singh_reference_response_20260911/programs/panels/06a_day7_metaclone_program_usage.svg	analysis_workspace/singh/singh_landscape_expansion_20260911/style/panels/06a_day7_metaclone_program_usage.svg	MC16 (n=47)	16	font-size: 13px; font-family: 'Arial'; text-anchor: end	font-size: 13px; font-family: 'Arial'; text-anchor: end; fill: #df6df4 !important	#df6df4	<text style="font-size: 13px; font-family: 'Arial'; text-anchor: end" x="113.281406" y="279.427354" transform="rotate(-0 113.281406 279.427354)">	<text style="font-size: 13px; font-family: 'Arial'; text-anchor: end; fill: #df6df4 !important" x="113.281406" y="279.427354" transform="rotate(-0 113.281406 279.427354)">
analysis_workspace/singh/singh_reference_response_20260911/programs/panels/06a_day7_metaclone_program_usage.svg	analysis_workspace/singh/singh_landscape_expansion_20260911/style/panels/06a_day7_metaclone_program_usage.svg	MC17 (n=13)	17	font-size: 13px; font-family: 'Arial'; text-anchor: end	font-size: 13px; font-family: 'Arial'; text-anchor: end; fill: #f563d8 !important	#f563d8	<text style="font-size: 13px; font-family: 'Arial'; text-anchor: end" x="113.281406" y="310.897375" transform="rotate(-0 113.281406 310.897375)">	<text style="font-size: 13px; font-family: 'Arial'; text-anchor: end; fill: #f563d8 !important" x="113.281406" y="310.897375" transform="rotate(-0 113.281406 310.897375)">
analysis_workspace/singh/singh_reference_response_20260911/programs/panels/06a_day7_metaclone_program_usage.svg	analysis_workspace/singh/singh_landscape_expansion_20260911/style/panels/06a_day7_metaclone_program_usage.svg	MC19 (n=14)	19	font-size: 13px; font-family: 'Arial'; text-anchor: end	font-size: 13px; font-family: 'Arial'; text-anchor: end; fill: #f66ab2 !important	#f66ab2	<text style="font-size: 13px; font-family: 'Arial'; text-anchor: end" x="113.281406" y="342.367396" transform="rotate(-0 113.281406 342.367396)">	<text style="font-size: 13px; font-family: 'Arial'; text-anchor: end; fill: #f66ab2 !important" x="113.281406" y="342.367396" transform="rotate(-0 113.281406 342.367396)">
analysis_workspace/singh/singh_reference_response_20260911/programs/panels/06a_day7_metaclone_program_usage.svg	analysis_workspace/singh/singh_landscape_expansion_20260911/style/panels/06a_day7_metaclone_program_usage.svg	MC0 (n=596)	0	font-size: 13px; font-family: 'Arial'; text-anchor: end	font-size: 13px; font-family: 'Arial'; text-anchor: end; fill: #f77189 !important	#f77189	<text style="font-size: 13px; font-family: 'Arial'; text-anchor: end" x="113.281406" y="373.837417" transform="rotate(-0 113.281406 373.837417)">	<text style="font-size: 13px; font-family: 'Arial'; text-anchor: end; fill: #f77189 !important" x="113.281406" y="373.837417" transform="rotate(-0 113.281406 373.837417)">
analysis_workspace/singh/singh_reference_response_20260911/programs/panels/06a_day7_metaclone_program_usage.svg	analysis_workspace/singh/singh_landscape_expansion_20260911/style/panels/06a_day7_metaclone_program_usage.svg	MC3 (n=104)	3	font-size: 13px; font-family: 'Arial'; text-anchor: end	font-size: 13px; font-family: 'Arial'; text-anchor: end; fill: #b79932 !important	#b79932	<text style="font-size: 13px; font-family: 'Arial'; text-anchor: end" x="113.281406" y="405.307438" transform="rotate(-0 113.281406 405.307438)">	<text style="font-size: 13px; font-family: 'Arial'; text-anchor: end; fill: #b79932 !important" x="113.281406" y="405.307438" transform="rotate(-0 113.281406 405.307438)">
analysis_workspace/singh/singh_reference_response_20260911/programs/panels/06a_day7_metaclone_program_usage.svg	analysis_workspace/singh/singh_landscape_expansion_20260911/style/panels/06a_day7_metaclone_program_usage.svg	MC2 (n=27)	2	font-size: 13px; font-family: 'Arial'; text-anchor: end	font-size: 13px; font-family: 'Arial'; text-anchor: end; fill: #d28e32 !important	#d28e32	<text style="font-size: 13px; font-family: 'Arial'; text-anchor: end" x="113.281406" y="436.777458" transform="rotate(-0 113.281406 436.777458)">	<text style="font-size: 13px; font-family: 'Arial'; text-anchor: end; fill: #d28e32 !important" x="113.281406" y="436.777458" transform="rotate(-0 113.281406 436.777458)">
analysis_workspace/singh/singh_reference_response_20260911/programs/panels/06a_day7_metaclone_program_usage.svg	analysis_workspace/singh/singh_landscape_expansion_20260911/style/panels/06a_day7_metaclone_program_usage.svg	MC15 (n=47)	15	font-size: 13px; font-family: 'Arial'; text-anchor: end	font-size: 13px; font-family: 'Arial'; text-anchor: end; fill: #b087f4 !important	#b087f4	<text style="font-size: 13px; font-family: 'Arial'; text-anchor: end" x="113.281406" y="468.247479" transform="rotate(-0 113.281406 468.247479)">	<text style="font-size: 13px; font-family: 'Arial'; text-anchor: end; fill: #b087f4 !important" x="113.281406" y="468.247479" transform="rotate(-0 113.281406 468.247479)">
analysis_workspace/singh/singh_reference_response_20260911/programs/panels/06a_day7_metaclone_program_usage.svg	analysis_workspace/singh/singh_landscape_expansion_20260911/style/panels/06a_day7_metaclone_program_usage.svg	MC4 (n=18)	4	font-size: 13px; font-family: 'Arial'; text-anchor: end	font-size: 13px; font-family: 'Arial'; text-anchor: end; fill: #9ea231 !important	#9ea231	<text style="font-size: 13px; font-family: 'Arial'; text-anchor: end" x="113.281406" y="499.7175" transform="rotate(-0 113.281406 499.7175)">	<text style="font-size: 13px; font-family: 'Arial'; text-anchor: end; fill: #9ea231 !important" x="113.281406" y="499.7175" transform="rotate(-0 113.281406 499.7175)">
analysis_workspace/singh/singh_reference_response_20260911/programs/panels/06a_day7_metaclone_program_usage.svg	analysis_workspace/singh/singh_landscape_expansion_20260911/style/panels/06a_day7_metaclone_program_usage.svg	MC13 (n=45)	13	font-size: 13px; font-family: 'Arial'; text-anchor: end	font-size: 13px; font-family: 'Arial'; text-anchor: end; fill: #7699f4 !important	#7699f4	<text style="font-size: 13px; font-family: 'Arial'; text-anchor: end" x="113.281406" y="531.187521" transform="rotate(-0 113.281406 531.187521)">	<text style="font-size: 13px; font-family: 'Arial'; text-anchor: end; fill: #7699f4 !important" x="113.281406" y="531.187521" transform="rotate(-0 113.281406 531.187521)">
analysis_workspace/singh/singh_reference_response_20260911/programs/panels/06c_day7_mc3_mc7_program_profiles.svg	analysis_workspace/singh/singh_landscape_expansion_20260911/style/panels/06c_day7_mc3_mc7_program_profiles.svg	MC3 (n=104)	3	font-size: 13px; font-family: 'Arial'; text-anchor: start	font-size: 13px; font-family: 'Arial'; text-anchor: start; fill: #b79932 !important	#b79932	<text style="font-size: 13px; font-family: 'Arial'; text-anchor: start" x="240.709517" y="21.864355" transform="rotate(-0 240.709517 21.864355)">	<text style="font-size: 13px; font-family: 'Arial'; text-anchor: start; fill: #b79932 !important" x="240.709517" y="21.864355" transform="rotate(-0 240.709517 21.864355)">
analysis_workspace/singh/singh_reference_response_20260911/programs/panels/06c_day7_mc3_mc7_program_profiles.svg	analysis_workspace/singh/singh_landscape_expansion_20260911/style/panels/06c_day7_mc3_mc7_program_profiles.svg	MC7 (n=251)	7	font-size: 13px; font-family: 'Arial'; text-anchor: start	font-size: 13px; font-family: 'Arial'; text-anchor: start; fill: #34b081 !important	#34b081	<text style="font-size: 13px; font-family: 'Arial'; text-anchor: start" x="379.334205" y="21.864355" transform="rotate(-0 379.334205 21.864355)">	<text style="font-size: 13px; font-family: 'Arial'; text-anchor: start; fill: #34b081 !important" x="379.334205" y="21.864355" transform="rotate(-0 379.334205 21.864355)">
