## Supplemental Table 5 for "ChronoClone links temporal clonal behavior to lineage output and mutation responses": grid_display_settings.csv

key	value_json
0	{"column_dimension": "mc", "columns": [0, 3, 7], "days": ["D7", "D14", "D27"], "height_in": 6.5, "png_sha256": "5181513bf0244e461c4ae163f8e7015eb09835f9545ab5e0c6f0efc9396c603f", "stem": "figure_5d_wt_histories_grid", "svg_sha256": "73e9447e2bf367b3cc1acba126dacd0c751e8c223bf7aa70c56e8cb74cc2ad47", "width_in": 6.65}
1	{"column_dimension": "arm", "columns": ["WT", "Dnmt3a", "Npm1c"], "days": ["D14", "D27"], "height_in": 4.6, "png_sha256": "9e7dce88e42aa9c13c3cc52efbed21d23d3319e3c2e3911ebbe579eb4213b95c", "stem": "figure_6c_mc03_condition_grid", "svg_sha256": "ff913bf7771f0cfbbdc11ea8b819b8d60eafdf16fc01dbf5d5ffdcec07f9fa17", "width_in": 6.65}
2	{"column_dimension": "arm", "columns": ["WT", "Dnmt3a", "Npm1c"], "days": ["D14", "D27"], "height_in": 4.6, "png_sha256": "6a532a6bf6d99f21ed45ed0a1284f98cc833db5188fbc4e512c1f32d0f29ec93", "stem": "figure_6g_mc00_condition_grid", "svg_sha256": "11d3555983186eaab9162570ae5884f960ae174a0e93ca6eb9aca96b7166778d", "width_in": 6.65}
3	{"column_dimension": "mc", "columns": [0, 1, 2, 3, 4], "days": ["D7", "D14", "D27"], "height_in": 6.5, "png_sha256": "9de19df70cd98a01d4c2bdc262f61ee263f307b8d3d45ff205f74769fa4f8778", "stem": "atlas_wt_block_01", "svg_sha256": "d4703131aa7a158aa56a36563dec9ec7201856a190b023f0fe95f3fb544bee13", "width_in": 9.75}
4	{"column_dimension": "mc", "columns": [5, 6, 7, 9], "days": ["D7", "D14", "D27"], "height_in": 6.5, "png_sha256": "bee2e70503c215354da5d18ff6eac89b3e12499a2eeac6a00463addf7f813781", "stem": "atlas_wt_block_02", "svg_sha256": "e0ab8dfe63f83eb5e37b49c9b2422dbcae9d7611ebfbeeaa187e6065dbf27084", "width_in": 8.2}
5	{"column_dimension": "mc", "columns": [10, 11, 12, 13], "days": ["D7", "D14", "D27"], "height_in": 6.5, "png_sha256": "54adf2fe5355109962f498c6bcab338b8fc793bf84c760f31702ed0596d2910b", "stem": "atlas_wt_block_03", "svg_sha256": "98053496cb89d5ed2cffeedb3350be1292c08dd9cc12fa77b0fd3762195e455b", "width_in": 8.2}
6	{"column_dimension": "mc", "columns": [15, 16, 17, 19], "days": ["D7", "D14", "D27"], "height_in": 6.5, "png_sha256": "accc18a4d4524dc22aa5869f29c44f27e9c1484c4775a3b54a4237cf186cef24", "stem": "atlas_wt_block_04", "svg_sha256": "edc29b9b03176e3a76a634eb6a149704c9a1885fdd70dc6c9982f4fee02acd87", "width_in": 8.2}
7	{"column_dimension": "mc", "columns": [0, 1, 2, 3, 4], "days": ["D14", "D27"], "height_in": 4.6, "png_sha256": "27a623b422b1267cba105476424601d0c5e3b51130d21ff0182353de1e7baec2", "stem": "atlas_dnmt3a_block_01", "svg_sha256": "61a8267ff4a3e5529e79c9009ef5b2ab9d22e2bfc147f3acf58874eda27ad4fc", "width_in": 9.75}
8	{"column_dimension": "mc", "columns": [5, 6, 7, 9], "days": ["D14", "D27"], "height_in": 4.6, "png_sha256": "1c9f0600bab47c1987d2ee8977b2a30b385c135b890f67b8f62a3f7f271e8e0a", "stem": "atlas_dnmt3a_block_02", "svg_sha256": "b5cec25517c858d2049215c2f4412b731a5bed69ce1882745dc4d7d6f33fc32a", "width_in": 8.2}
9	{"column_dimension": "mc", "columns": [10, 11, 12, 13], "days": ["D14", "D27"], "height_in": 4.6, "png_sha256": "f4638faded01c193de02ad59c12b98562fff31cf06c07dc0a5d7655b7f311f65", "stem": "atlas_dnmt3a_block_03", "svg_sha256": "b920603833db15fd8204618862ddb812d88f4a4cb8b425b6e3081890b1e81f02", "width_in": 8.2}
10	{"column_dimension": "mc", "columns": [15, 16, 17, 19], "days": ["D14", "D27"], "height_in": 4.6, "png_sha256": "c07ea4de072ba4e24fc0371c830ce32a8c531ecdf0099411e417bd8a5752e0f9", "stem": "atlas_dnmt3a_block_04", "svg_sha256": "f305ae87bd0e2ce13d391b58de94ea6fd1b7ab4144e9b470c398c3fb0bdb0cc8", "width_in": 8.2}
11	{"column_dimension": "mc", "columns": [0, 1, 2, 3, 4], "days": ["D14", "D27"], "height_in": 4.6, "png_sha256": "aa26b85a1341146d6bf1674231843db5ec6600d7566c1102c70dddbf514a24bd", "stem": "atlas_npm1c_block_01", "svg_sha256": "0761f7ebb60829e016bd1f1d47a8ef5c221be1103969133dd9ae3b372c1677dc", "width_in": 9.75}
12	{"column_dimension": "mc", "columns": [5, 6, 7, 9], "days": ["D14", "D27"], "height_in": 4.6, "png_sha256": "e637dbda0d7ed3cde50914dced1340177feab9e9ad4b55861113bd1dcc7ac92e", "stem": "atlas_npm1c_block_02", "svg_sha256": "f8f77f96d1265ea9ea6b4c8b8dd7f460aee478a33bc1756907d8b978993e4412", "width_in": 8.2}
13	{"column_dimension": "mc", "columns": [10, 11, 12, 13], "days": ["D14", "D27"], "height_in": 4.6, "png_sha256": "a091b4aa54ddd6332d6796223c135cc0d52daf51e1a4804f53fd70042aad732d", "stem": "atlas_npm1c_block_03", "svg_sha256": "300f5d9dc0de2ef6aa458114c37ff6697eba78f4d50a2f596b6c38d119da70fc", "width_in": 8.2}
14	{"column_dimension": "mc", "columns": [15, 16, 17, 19], "days": ["D14", "D27"], "height_in": 4.6, "png_sha256": "766ce0b4bc91ca6cf775fafbe7ae96e1b862aff19a9334dd706f7732d38d025f", "stem": "atlas_npm1c_block_04", "svg_sha256": "4153671221b486e9d53d09b17caf9b1bf84d78b20dcf257969c2817d38e7b7bf", "width_in": 8.2}
