## Supplemental Table 5 for "ChronoClone links temporal clonal behavior to lineage output and mutation responses": grid_snapshot_manifest.csv

stem	mc	arm	day	cells	families	representation	marker_ratio	density_peak
figure_5d_wt_histories_grid	0	WT	D7	935	596	density_colored_points	0.060410400813015498	0.1143088354315257
figure_5d_wt_histories_grid	3	WT	D7	206	104	density_colored_points	0.060410400813015498	0.20271489265682549
figure_5d_wt_histories_grid	7	WT	D7	400	251	density_colored_points	0.060410400813015498	0.073245481415736904
figure_5d_wt_histories_grid	0	WT	D14	1039	593	density_colored_points	0.060410400813015498	0.068939844952287596
figure_5d_wt_histories_grid	3	WT	D14	389	104	density_colored_points	0.060410400813015498	0.081626500372351904
figure_5d_wt_histories_grid	7	WT	D14	309	252	density_colored_points	0.060410400813015498	0.19150477306656399
figure_5d_wt_histories_grid	0	WT	D27	0	0	empty	0.060410400813015498
figure_5d_wt_histories_grid	3	WT	D27	761	104	density_colored_points	0.060410400813015498	0.066118668565065195
figure_5d_wt_histories_grid	7	WT	D27	9	3	raw_points_sparse	0.060410400813015498
figure_6c_mc03_condition_grid	3	WT	D14	389	104	density_colored_points	0.060410400813015498	0.081626500372351904
figure_6c_mc03_condition_grid	3	Dnmt3a	D14	139	48	density_colored_points	0.060410400813015498	0.082559194701351896
figure_6c_mc03_condition_grid	3	Npm1c	D14	72	27	density_colored_points	0.060410400813015498	0.072636545939778294
figure_6c_mc03_condition_grid	3	WT	D27	761	104	density_colored_points	0.060410400813015498	0.066118668565065195
figure_6c_mc03_condition_grid	3	Dnmt3a	D27	594	36	density_colored_points	0.060410400813015498	0.0420256253674915
figure_6c_mc03_condition_grid	3	Npm1c	D27	442	18	density_colored_points	0.060410400813015498	0.1565742848922228
figure_6g_mc00_condition_grid	0	WT	D14	1039	593	density_colored_points	0.060410400813015498	0.068939844952287596
figure_6g_mc00_condition_grid	0	Dnmt3a	D14	454	172	density_colored_points	0.060410400813015498	0.040019128104759001
figure_6g_mc00_condition_grid	0	Npm1c	D14	218	90	density_colored_points	0.060410400813015498	0.055300322068026701
figure_6g_mc00_condition_grid	0	WT	D27	0	0	empty	0.060410400813015498
figure_6g_mc00_condition_grid	0	Dnmt3a	D27	131	35	density_colored_points	0.060410400813015498	0.0692415361486029
figure_6g_mc00_condition_grid	0	Npm1c	D27	589	26	density_colored_points	0.060410400813015498	0.086206431872104805
atlas_wt_block_01	0	WT	D7	935	596	density_colored_points	0.060410400813015498	0.1143088354315257
atlas_wt_block_01	1	WT	D7	192	71	density_colored_points	0.060410400813015498	0.097399548496821906
atlas_wt_block_01	2	WT	D7	58	27	density_colored_points	0.060410400813015498	0.15120248640495859
atlas_wt_block_01	3	WT	D7	206	104	density_colored_points	0.060410400813015498	0.20271489265682549
atlas_wt_block_01	4	WT	D7	44	18	density_colored_points	0.060410400813015498	0.17288533872271339
atlas_wt_block_01	0	WT	D14	1039	593	density_colored_points	0.060410400813015498	0.068939844952287596
atlas_wt_block_01	1	WT	D14	326	71	density_colored_points	0.060410400813015498	0.052344736112369401
atlas_wt_block_01	2	WT	D14	74	27	density_colored_points	0.060410400813015498	0.097576786192954595
atlas_wt_block_01	3	WT	D14	389	104	density_colored_points	0.060410400813015498	0.081626500372351904
atlas_wt_block_01	4	WT	D14	102	18	density_colored_points	0.060410400813015498	0.088218728439002803
atlas_wt_block_01	0	WT	D27	0	0	empty	0.060410400813015498
atlas_wt_block_01	1	WT	D27	8	2	raw_points_sparse	0.060410400813015498
atlas_wt_block_01	2	WT	D27	0	0	empty	0.060410400813015498
atlas_wt_block_01	3	WT	D27	761	104	density_colored_points	0.060410400813015498	0.066118668565065195
atlas_wt_block_01	4	WT	D27	0	0	empty	0.060410400813015498
atlas_wt_block_02	5	WT	D7	41	17	density_colored_points	0.060410400813015498	0.10947510649229179
atlas_wt_block_02	6	WT	D7	73	36	density_colored_points	0.060410400813015498	0.1249121753509541
atlas_wt_block_02	7	WT	D7	400	251	density_colored_points	0.060410400813015498	0.073245481415736904
atlas_wt_block_02	9	WT	D7	47	24	density_colored_points	0.060410400813015498	0.1419792394652214
atlas_wt_block_02	5	WT	D14	71	17	density_colored_points	0.060410400813015498	0.14006222204521129
atlas_wt_block_02	6	WT	D14	123	36	density_colored_points	0.060410400813015498	0.10654158111941529
atlas_wt_block_02	7	WT	D14	309	252	density_colored_points	0.060410400813015498	0.19150477306656399
atlas_wt_block_02	9	WT	D14	100	24	density_colored_points	0.060410400813015498	0.13683786668108089
atlas_wt_block_02	5	WT	D27	0	0	empty	0.060410400813015498
atlas_wt_block_02	6	WT	D27	0	0	empty	0.060410400813015498
atlas_wt_block_02	7	WT	D27	9	3	raw_points_sparse	0.060410400813015498
atlas_wt_block_02	9	WT	D27	0	0	empty	0.060410400813015498
atlas_wt_block_03	10	WT	D7	69	35	density_colored_points	0.060410400813015498	0.090027850021560996
atlas_wt_block_03	11	WT	D7	82	44	density_colored_points	0.060410400813015498	0.080988423465984699
atlas_wt_block_03	12	WT	D7	219	125	density_colored_points	0.060410400813015498	0.073797285499848694
atlas_wt_block_03	13	WT	D7	85	45	density_colored_points	0.060410400813015498	0.105357381902684
atlas_wt_block_03	10	WT	D14	36	35	density_colored_points	0.060410400813015498	0.2313731085274881
atlas_wt_block_03	11	WT	D14	108	44	density_colored_points	0.060410400813015498	0.0886477859133359
atlas_wt_block_03	12	WT	D14	178	125	density_colored_points	0.060410400813015498	0.14722328050945771
atlas_wt_block_03	13	WT	D14	50	45	density_colored_points	0.060410400813015498	0.34375069516975759
atlas_wt_block_03	10	WT	D27	0	0	empty	0.060410400813015498
atlas_wt_block_03	11	WT	D27	0	0	empty	0.060410400813015498
atlas_wt_block_03	12	WT	D27	39	2	raw_points_sparse	0.060410400813015498
atlas_wt_block_03	13	WT	D27	0	0	empty	0.060410400813015498
atlas_wt_block_04	15	WT	D7	120	47	density_colored_points	0.060410400813015498	0.12023060852102289
atlas_wt_block_04	16	WT	D7	103	47	density_colored_points	0.060410400813015498	0.1254499342327563
atlas_wt_block_04	17	WT	D7	21	13	density_colored_points	0.060410400813015498	0.2578348500668538
atlas_wt_block_04	19	WT	D7	18	14	raw_points_sparse	0.060410400813015498
atlas_wt_block_04	15	WT	D14	177	47	density_colored_points	0.060410400813015498	0.0986513700142575
atlas_wt_block_04	16	WT	D14	347	47	density_colored_points	0.060410400813015498	0.063914383599141297
atlas_wt_block_04	17	WT	D14	61	13	density_colored_points	0.060410400813015498	0.12560948603758729
atlas_wt_block_04	19	WT	D14	25	14	density_colored_points	0.060410400813015498	0.2390948498905181
atlas_wt_block_04	15	WT	D27	0	0	empty	0.060410400813015498
atlas_wt_block_04	16	WT	D27	0	0	empty	0.060410400813015498
atlas_wt_block_04	17	WT	D27	18	13	raw_points_sparse	0.060410400813015498
atlas_wt_block_04	19	WT	D27	99	14	density_colored_points	0.060410400813015498	0.089718814107549102
atlas_dnmt3a_block_01	0	Dnmt3a	D14	454	172	density_colored_points	0.060410400813015498	0.040019128104759001
atlas_dnmt3a_block_01	1	Dnmt3a	D14	156	35	density_colored_points	0.060410400813015498	0.061726163554593802
atlas_dnmt3a_block_01	2	Dnmt3a	D14	32	10	density_colored_points	0.060410400813015498	0.096479133315355597
atlas_dnmt3a_block_01	3	Dnmt3a	D14	139	48	density_colored_points	0.060410400813015498	0.082559194701351896
atlas_dnmt3a_block_01	4	Dnmt3a	D14	52	14	density_colored_points	0.060410400813015498	0.099420528868821495
atlas_dnmt3a_block_01	0	Dnmt3a	D27	131	35	density_colored_points	0.060410400813015498	0.0692415361486029
atlas_dnmt3a_block_01	1	Dnmt3a	D27	3	1	raw_points_sparse	0.060410400813015498
atlas_dnmt3a_block_01	2	Dnmt3a	D27	0	0	empty	0.060410400813015498
atlas_dnmt3a_block_01	3	Dnmt3a	D27	594	36	density_colored_points	0.060410400813015498	0.0420256253674915
atlas_dnmt3a_block_01	4	Dnmt3a	D27	1	1	raw_points_sparse	0.060410400813015498
atlas_dnmt3a_block_02	5	Dnmt3a	D14	25	8	density_colored_points	0.060410400813015498	0.1101769719072709
atlas_dnmt3a_block_02	6	Dnmt3a	D14	35	10	density_colored_points	0.060410400813015498	0.078540820111051901
atlas_dnmt3a_block_02	7	Dnmt3a	D14	118	61	density_colored_points	0.060410400813015498	0.064702896456005202
atlas_dnmt3a_block_02	9	Dnmt3a	D14	43	9	density_colored_points	0.060410400813015498	0.084310622235434604
atlas_dnmt3a_block_02	5	Dnmt3a	D27	0	0	empty	0.060410400813015498
atlas_dnmt3a_block_02	6	Dnmt3a	D27	4	3	raw_points_sparse	0.060410400813015498
atlas_dnmt3a_block_02	7	Dnmt3a	D27	4	1	raw_points_sparse	0.060410400813015498
atlas_dnmt3a_block_02	9	Dnmt3a	D27	4	3	raw_points_sparse	0.060410400813015498
atlas_dnmt3a_block_03	10	Dnmt3a	D14	25	10	density_colored_points	0.060410400813015498	0.092723785454572105
atlas_dnmt3a_block_03	11	Dnmt3a	D14	37	14	density_colored_points	0.060410400813015498	0.16181727822784961
atlas_dnmt3a_block_03	12	Dnmt3a	D14	91	35	density_colored_points	0.060410400813015498	0.052659956643047102
atlas_dnmt3a_block_03	13	Dnmt3a	D14	49	15	density_colored_points	0.060410400813015498	0.087042188522006306
atlas_dnmt3a_block_03	10	Dnmt3a	D27	0	0	empty	0.060410400813015498
atlas_dnmt3a_block_03	11	Dnmt3a	D27	0	0	empty	0.060410400813015498
atlas_dnmt3a_block_03	12	Dnmt3a	D27	43	5	density_colored_points	0.060410400813015498	0.113744114190377
atlas_dnmt3a_block_03	13	Dnmt3a	D27	0	0	empty	0.060410400813015498
atlas_dnmt3a_block_04	15	Dnmt3a	D14	105	25	density_colored_points	0.060410400813015498	0.066923052935231694
atlas_dnmt3a_block_04	16	Dnmt3a	D14	107	28	density_colored_points	0.060410400813015498	0.080273546841154397
atlas_dnmt3a_block_04	17	Dnmt3a	D14	53	9	density_colored_points	0.060410400813015498	0.083561346915643805
atlas_dnmt3a_block_04	19	Dnmt3a	D14	4	3	raw_points_sparse	0.060410400813015498
atlas_dnmt3a_block_04	15	Dnmt3a	D27	0	0	empty	0.060410400813015498
atlas_dnmt3a_block_04	16	Dnmt3a	D27	301	4	density_colored_points	0.060410400813015498	0.14192765596495521
atlas_dnmt3a_block_04	17	Dnmt3a	D27	242	3	density_colored_points	0.060410400813015498	0.14550813392244161
atlas_dnmt3a_block_04	19	Dnmt3a	D27	511	6	density_colored_points	0.060410400813015498	0.079829492289278006
atlas_npm1c_block_01	0	Npm1c	D14	218	90	density_colored_points	0.060410400813015498	0.055300322068026701
atlas_npm1c_block_01	1	Npm1c	D14	53	22	density_colored_points	0.060410400813015498	0.079601690180095497
atlas_npm1c_block_01	2	Npm1c	D14	11	5	raw_points_sparse	0.060410400813015498
atlas_npm1c_block_01	3	Npm1c	D14	72	27	density_colored_points	0.060410400813015498	0.072636545939778294
atlas_npm1c_block_01	4	Npm1c	D14	9	5	raw_points_sparse	0.060410400813015498
atlas_npm1c_block_01	0	Npm1c	D27	589	26	density_colored_points	0.060410400813015498	0.086206431872104805
atlas_npm1c_block_01	1	Npm1c	D27	1149	4	density_colored_points	0.060410400813015498	0.074547494353776403
atlas_npm1c_block_01	2	Npm1c	D27	0	0	empty	0.060410400813015498
atlas_npm1c_block_01	3	Npm1c	D27	442	18	density_colored_points	0.060410400813015498	0.1565742848922228
atlas_npm1c_block_01	4	Npm1c	D27	3	1	raw_points_sparse	0.060410400813015498
atlas_npm1c_block_02	5	Npm1c	D14	5	2	raw_points_sparse	0.060410400813015498
atlas_npm1c_block_02	6	Npm1c	D14	35	10	density_colored_points	0.060410400813015498	0.096251472931245294
atlas_npm1c_block_02	7	Npm1c	D14	68	37	density_colored_points	0.060410400813015498	0.073048728202342997
atlas_npm1c_block_02	9	Npm1c	D14	14	4	raw_points_sparse	0.060410400813015498
atlas_npm1c_block_02	5	Npm1c	D27	0	0	empty	0.060410400813015498
atlas_npm1c_block_02	6	Npm1c	D27	26	2	raw_points_sparse	0.060410400813015498
atlas_npm1c_block_02	7	Npm1c	D27	547	4	density_colored_points	0.060410400813015498	0.081978181732322297
atlas_npm1c_block_02	9	Npm1c	D27	2	1	raw_points_sparse	0.060410400813015498
atlas_npm1c_block_03	10	Npm1c	D14	14	6	raw_points_sparse	0.060410400813015498
atlas_npm1c_block_03	11	Npm1c	D14	9	5	raw_points_sparse	0.060410400813015498
atlas_npm1c_block_03	12	Npm1c	D14	134	18	density_colored_points	0.060410400813015498	0.1047901874850993
atlas_npm1c_block_03	13	Npm1c	D14	21	8	density_colored_points	0.060410400813015498	0.107402255461982
atlas_npm1c_block_03	10	Npm1c	D27	0	0	empty	0.060410400813015498
atlas_npm1c_block_03	11	Npm1c	D27	0	0	empty	0.060410400813015498
atlas_npm1c_block_03	12	Npm1c	D27	17	1	raw_points_sparse	0.060410400813015498
atlas_npm1c_block_03	13	Npm1c	D27	0	0	empty	0.060410400813015498
atlas_npm1c_block_04	15	Npm1c	D14	37	19	density_colored_points	0.060410400813015498	0.10975920406276039
atlas_npm1c_block_04	16	Npm1c	D14	125	19	density_colored_points	0.060410400813015498	0.1075298817554968
atlas_npm1c_block_04	17	Npm1c	D14	3	3	raw_points_sparse	0.060410400813015498
atlas_npm1c_block_04	19	Npm1c	D14	0	0	empty	0.060410400813015498
atlas_npm1c_block_04	15	Npm1c	D27	0	0	empty	0.060410400813015498
atlas_npm1c_block_04	16	Npm1c	D27	699	6	density_colored_points	0.060410400813015498	0.085012364649602504
atlas_npm1c_block_04	17	Npm1c	D27	5	2	raw_points_sparse	0.060410400813015498
atlas_npm1c_block_04	19	Npm1c	D27	64	3	density_colored_points	0.060410400813015498	0.094649672669315593
