## Supplemental Table 5 for "ChronoClone links temporal clonal behavior to lineage output and mutation responses": grid_style_manifest.csv

source	bytes	sha256	historical_sha256	checksum_scope	historical_bytes
reference_workspace/notebooks/Figure2_klein_pace.ipynb	5484000	e66fb361295eb5958975555fe98914392f6b5473a8f2726ac5d0c1d33223f2eb	8f653511b3de1c38f044438f6dff00970cbecf47f6e619add63ee36a55935207	current_publication_artifact	5483967
reference_workspace/Figure/fig2/panels/panel_2i_density_all_mc_flipped.svg	839151	04924eaaa2350b978d9d9950b9ef2ebf94d2283e24c5da574316ef9462d79018	147ddac7c553fc66fc6fdbfe3ed41312939cb038408ca74401beede8367797b8	current_publication_artifact	839150
analysis_workspace/singh/singh_landscape_expansion_20260911/atlas/0001_metaclone_spatial_atlas.ipynb	9321949	97adb3cac1f347aaaa76c0b7646149ff9f57ab6d72f40a2468b263ad75b247ef	51eca4e3e3bdfd1596811cdf92b5a9d8956c82a2040cd38de2fa24c6a8640e2b	current_publication_artifact	9320663
analysis_workspace/singh/singh_figure2b_grid_layout_20260911/build_grid_notebook.py	11804	6f32d401f6559249d59eabd285250b1c36d37fc2656e6680f8f1d523f7053164	b86c9255e23a6b43725265d5ad72cc17abc0848270e5b18f64ac0f8410bc9b6c	current_publication_artifact	11704
