## Supplemental Table 5 for "ChronoClone links temporal clonal behavior to lineage output and mutation responses": representative_profiles.csv

mc	day	arm	psi	HSPC	GMP	Mk	Ery	Basophil	Monocyte	Neutrophil	cells	families	top_three
0	D14	Dnmt3a	0.60318353606051622	0.5707360932360932	0.19589035464035459	0.18009840197340199	0.0100225225225225	0.014536411411411401	0.012049549549549499	0.016666666666666601	454	172	HSPC 57.1%; GMP 19.6%; Mk 18.0%
0	D14	Npm1c	0.60306771891958166	0.60539791258969333	0.1457545118504022	0.19946727549467269	0	0.0306262230919765	0.018754076973254999	0	218	90	HSPC 60.5%; Mk 19.9%; GMP 14.6%
0	D14	WT	0.43174496380734129	1	0	0	0	0	0	0	1039	593	HSPC 100.0%
0	D27	Dnmt3a	0.77169971517009928	0.30106663035584602	0.15158859840232389	0.21450163398692809	0.0950980392156862	0.049509803921568597	0.066339869281045696	0.1218954248366013	131	35	HSPC 30.1%; Mk 21.5%; GMP 15.2%
0	D27	Npm1c	0.3230058116786016	0.79395399967073721	0.0906720336435929	0.099464675294194699	0.0015527950310559001	0.011176963677780901	0	0.0031795326826382	589	26	HSPC 79.4%; Mk 9.9%; GMP 9.1%
0	D7	WT	0.21330737277611209	1	0	0	0	0	0	0	935	596	HSPC 100.0%
3	D14	Dnmt3a	0.45962403937293311	0.79178841991341986	0.045725108225108203	0.092681277056277003	0.0056818181818180996	0.047077922077922003	0.0113636363636363	0.0056818181818180996	139	48	HSPC 79.2%; Mk 9.3%; Basophil 4.7%
3	D14	Npm1c	0.36536301164808738	0.94963768115942038	0.010869565217391301	0.039492753623188402	0	0	0	0	72	27	HSPC 95.0%; Mk 3.9%; GMP 1.1%
3	D14	WT	0.36862785844355678	0.87100071358952946	0.021147660818713401	0.1041214668615984	0.0013888888888888	0.0013888888888888	0.00095238095238090001	0	389	104	HSPC 87.1%; Mk 10.4%; GMP 2.1%
3	D27	Dnmt3a	0.77977398726776603	0.2396791920426494	0.2080308073976265	0.16060651491863989	0.097093381802468903	0.1060733826149845	0.077627127305834501	0.1108895939177961	594	36	HSPC 24.0%; GMP 20.8%; Mk 16.1%
3	D27	Npm1c	0.3183687723988976	0.79854961477768494	0.035159554951221597	0.1492134631937263	0.014346764346764299	0.00045787545787539998	0	0.0022727272727272002	442	18	HSPC 79.9%; Mk 14.9%; GMP 3.5%
3	D27	WT	0.8170467474932035	0.1135710719805676	0.1854231848336568	0.35476645787852101	0.15011872564103909	0.077376921134682294	0.031113250395358501	0.087630388136174395	761	104	Mk 35.5%; GMP 18.5%; Ery 15.0%
3	D7	WT	0.12439845659969589	1	0	0	0	0	0	0	206	104	HSPC 100.0%
7	D14	Dnmt3a	0.75300895207439655	0.29697204968944102	0.4664531573498964	0.084918478260869498	0.020089285714285698	0.0564182194616977	0.048913043478260802	0.0262357660455486	118	61	GMP 46.6%; HSPC 29.7%; Mk 8.5%
7	D14	Npm1c	0.7189025423579003	0.33379446640316202	0.41959815546772061	0.084486166007905095	0.0072463768115942004	0.071541501976284505	0.0688405797101449	0.014492753623188401	68	37	GMP 42.0%; HSPC 33.4%; Mk 8.4%
7	D14	WT	0.80340908566837954	0	1	0	0	0	0	0	309	252	GMP 100.0%
7	D27	Dnmt3a	0.81322211292825752	0.25	0	0.5	0	0.25	0	0	4	1	Mk 50.0%; HSPC 25.0%; Basophil 25.0%
7	D27	Npm1c	0.37912857874126749	0.74560853902746949	0.15905160310826691	0.082651685821252804	0.0101881720430107	0.0025000000000000001	0	0	547	4	HSPC 74.6%; GMP 15.9%; Mk 8.3%
7	D27	WT	0.84442160658011411	0.33333333333333331	0.083333333333333301	0	0	0.1666666666666666	0.041666666666666602	0.375	9	3	Neutrophil 37.5%; HSPC 33.3%; Basophil 16.7%
7	D7	WT	0.34421041845623568	1	0	0	0	0	0	0	400	251	HSPC 100.0%
