## Supplemental Table 5 for "ChronoClone links temporal clonal behavior to lineage output and mutation responses": wt_reference_profiles.csv

mc	day	psi	HSPC	GMP	Mk	Ery	Basophil	Monocyte	Neutrophil	cells	families	observed_samples	top_three
0	D7	0.21330737277611209	1	0	0	0	0	0	0	935	596	2	HSPC 100.0%
0	D14	0.43174496380734129	1	0	0	0	0	0	0	1039	593	2	HSPC 100.0%
0	D27									0	0	0	Not recovered
1	D7	0.34204066054733051	1	0	0	0	0	0	0	192	71	2	HSPC 100.0%
1	D14	0.67397441995727192	0.45530459529347178	0.27115999499203058	0.052204830764341299	0	0.090980719317760403	0.0258422056252979	0.1045076540070978	326	71	2	HSPC 45.5%; GMP 27.1%; Neutrophil 10.5%
1	D27	0.94225582547982845	0	0.1666666666666666	0.083333333333333301	0.44444444444444442	0.055555555555555497	0.25	0	8	2	3	Ery 44.4%; Monocyte 25.0%; GMP 16.7%
2	D7	0.33268332388883898	1	0	0	0	0	0	0	58	27	2	HSPC 100.0%
2	D14	0.82664118568864564	0	0.38095238095238088	0.50668337510442774	0	0.1044277360066833	0.0079365079365078996	0	74	27	2	Mk 50.7%; GMP 38.1%; Basophil 10.4%
2	D27									0	0	0	Not recovered
3	D7	0.12439845659969589	1	0	0	0	0	0	0	206	104	2	HSPC 100.0%
3	D14	0.36862785844355678	0.87100071358952946	0.021147660818713401	0.1041214668615984	0.0013888888888888	0.0013888888888888	0.00095238095238090001	0	389	104	2	HSPC 87.1%; Mk 10.4%; GMP 2.1%
3	D27	0.8170467474932035	0.1135710719805676	0.1854231848336568	0.35476645787852101	0.15011872564103909	0.077376921134682294	0.031113250395358501	0.087630388136174395	761	104	4	Mk 35.5%; GMP 18.5%; Ery 15.0%
4	D7	0.22397571251252199	1	0	0	0	0	0	0	44	18	2	HSPC 100.0%
4	D14	0.56336728336155928	0.81828703703703709	0.18171296296296291	0	0	0	0	0	102	18	2	HSPC 81.8%; GMP 18.2%
4	D27									0	0	0	Not recovered
5	D7	0.27797150583105951	1	0	0	0	0	0	0	41	17	2	HSPC 100.0%
5	D14	0.70549671242586198	0.3187728937728937	0.65650183150183139	0.0247252747252747	0	0	0	0	71	17	2	GMP 65.7%; HSPC 31.9%; Mk 2.5%
5	D27									0	0	0	Not recovered
6	D7	0.21961717808505679	1	0	0	0	0	0	0	73	36	2	HSPC 100.0%
6	D14	0.66705400775995027	0.50468857832988268	0.0031001984126983999	0.4778737491373361	0	0.010714285714285701	0.0036231884057971002	0	123	36	2	HSPC 50.5%; Mk 47.8%; Basophil 1.1%
6	D27									0	0	0	Not recovered
7	D7	0.34421041845623568	1	0	0	0	0	0	0	400	251	2	HSPC 100.0%
7	D14	0.80340908566837954	0	1	0	0	0	0	0	309	252	2	GMP 100.0%
7	D27	0.84442160658011411	0.33333333333333331	0.083333333333333301	0	0	0.1666666666666666	0.041666666666666602	0.375	9	3	3	Neutrophil 37.5%; HSPC 33.3%; Basophil 16.7%
9	D7	0.18593008156949919	1	0	0	0	0	0	0	47	24	2	HSPC 100.0%
9	D14	0.6095049876285451	0.62657738095238091	0	0.37342261904761909	0	0	0	0	100	24	2	HSPC 62.7%; Mk 37.3%
9	D27									0	0	0	Not recovered
10	D7	0.45313586515912457	1	0	0	0	0	0	0	69	35	2	HSPC 100.0%
10	D14	0.82814723982968519	0	0	0	0	1	0	0	36	35	2	Basophil 100.0%
10	D27									0	0	0	Not recovered
11	D7	0.28776079140051031	1	0	0	0	0	0	0	82	44	2	HSPC 100.0%
11	D14	0.64754832331183343	0.49724264705882348	0.4978553921568627	0	0	0.0049019607843137003	0	0	108	44	2	GMP 49.8%; HSPC 49.7%; Basophil 0.5%
11	D27									0	0	0	Not recovered
12	D7	0.3024301438585712	1	0	0	0	0	0	0	219	125	2	HSPC 100.0%
12	D14	0.8433781624700839	0.0011415525114154999	0	0.99800228310502281	0	0.00085616438356159999	0	0	178	125	2	Mk 99.8%; HSPC 0.1%; Basophil 0.1%
12	D27	0.71310239084862248	0.3666666666666667	0.2541666666666666	0.033333333333333298	0.3125	0.0083333333333333003	0	0.025000000000000001	39	2	2	HSPC 36.7%; Ery 31.2%; GMP 25.4%
13	D7	0.41350398848772491	1	0	0	0	0	0	0	85	45	2	HSPC 100.0%
13	D14	0.93507839887913335	0	0	0	0	0	1	0	50	45	2	Monocyte 100.0%
13	D27									0	0	0	Not recovered
15	D7	0.35838246538973528	1	0	0	0	0	0	0	120	47	2	HSPC 100.0%
15	D14	0.7772824763086541	0.2506474519632414	0.076441102756892199	0.5186194653299917	0.097744360902255606	0.0147243107769423	0.041823308270676603	0	177	47	2	Mk 51.9%; HSPC 25.1%; Ery 9.8%
15	D27									0	0	0	Not recovered
16	D7	0.2407470461074977	1	0	0	0	0	0	0	103	47	2	HSPC 100.0%
16	D14	0.52569731212246651	0.77924067548336917	0.0123771335253893	0.19675428401449729	0	0.011627906976744099	0	0	347	47	2	HSPC 77.9%; Mk 19.7%; GMP 1.2%
16	D27									0	0	0	Not recovered
17	D7	0.1199927619223409	1	0	0	0	0	0	0	21	13	2	HSPC 100.0%
17	D14	0.53654118359971581	0.73115079365079372	0.14433020683020681	0.11315536315536311	0	0	0.0113636363636363	0	61	13	2	HSPC 73.1%; GMP 14.4%; Mk 11.3%
17	D27	0.93918450377234963	0	0	0	0	0	0.9375	0.0625	18	13	4	Monocyte 93.8%; Neutrophil 6.2%
19	D7	0.088128975186211503	1	0	0	0	0	0	0	18	14	2	HSPC 100.0%
19	D14	0.17926812590340471	1	0	0	0	0	0	0	25	14	2	HSPC 100.0%
19	D27	0.57098347534462845	0.59498943516800662	0.28385835394763959	0.056101190476190402	0.0625	0	0.0025510204081632001	0	99	14	4	HSPC 59.5%; GMP 28.4%; Ery 6.2%
