## Supplemental Table 5 for "ChronoClone links temporal clonal behavior to lineage output and mutation responses": wt_sample_profiles.csv

mc	day	stratum	psi	HSPC	GMP	Mk	Ery	Basophil	Monocyte	Neutrophil
0	D14	D14-W1	0.41513655296057889	1	0	0	0	0	0	0
0	D14	D14-W2	0.44835337465410358	1	0	0	0	0	0	0
0	D7	D7-rep1	0.22233827660204719	1	0	0	0	0	0	0
0	D7	D7-rep2	0.20427646895017709	1	0	0	0	0	0	0
1	D14	D14-W1	0.6523104351114587	0.48662860128377372	0.1909165547096581	0.074302134646962198	0	0.1120689655172413	0.015394088669950699	0.1206896551724138
1	D14	D14-W2	0.69563840480308503	0.4239805893031699	0.35140343527440299	0.030107526881720401	0	0.069892473118279494	0.036290322580645101	0.088325652841781802
1	D27	D27-LK-W2	0.93866868917675239	0	0	0.25	0.33333333333333331	0.1666666666666666	0.25	0
1	D27	D27-LSK-W1	0.89952305092964302	0	0.5	0	0	0	0.5	0
1	D27	D27-LSK-W2	0.98857573633309037	0	0	0	1	0	0	0
1	D7	D7-rep1	0.34067801362907468	1	0	0	0	0	0	0
1	D7	D7-rep2	0.34340330746558628	1	0	0	0	0	0	0
10	D14	D14-W1	0.81793573441451761	0	0	0	0	1	0	0
10	D14	D14-W2	0.83835874524485265	0	0	0	0	1	0	0
10	D7	D7-rep1	0.43835217693208461	1	0	0	0	0	0	0
10	D7	D7-rep2	0.46791955338616459	1	0	0	0	0	0	0
11	D14	D14-W1	0.61527334574330039	0.56740196078431371	0.42279411764705882	0	0	0.0098039215686274005	0	0
11	D14	D14-W2	0.67982330088036647	0.42708333333333331	0.57291666666666663	0	0	0	0	0
11	D7	D7-rep1	0.29616633389151281	1	0	0	0	0	0	0
11	D7	D7-rep2	0.2793552489095078	1	0	0	0	0	0	0
12	D14	D14-W1	0.84406416604023804	0.0022831050228309998	0	0.99600456621004563	0	0.0017123287671232	0	0
12	D14	D14-W2	0.84269215889992977	0	0	1	0	0	0	0
12	D27	D27-LK-W2	0.80230737435736321	0.23333333333333331	0.1333333333333333	0.066666666666666596	0.5	0.016666666666666601	0	0.050000000000000003
12	D27	D27-LSK-W2	0.62389740733988164	0.5	0.375	0	0.125	0	0	0
12	D7	D7-rep1	0.3044864404686497	1	0	0	0	0	0	0
12	D7	D7-rep2	0.3003738472484927	1	0	0	0	0	0	0
13	D14	D14-W1	0.92944665935198978	0	0	0	0	0	1	0
13	D14	D14-W2	0.94071013840627682	0	0	0	0	0	1	0
13	D7	D7-rep1	0.39789448659533222	1	0	0	0	0	0	0
13	D7	D7-rep2	0.4291134903801177	1	0	0	0	0	0	0
15	D14	D14-W1	0.77620030863304601	0.23145363408521299	0.10526315789473679	0.52731829573934841	0.052631578947368397	0.017543859649122799	0.065789473684210495	0
15	D14	D14-W2	0.77836464398426231	0.26984126984126988	0.047619047619047603	0.509920634920635	0.14285714285714279	0.011904761904761901	0.017857142857142801	0
15	D7	D7-rep1	0.35673181226687323	1	0	0	0	0	0	0
15	D7	D7-rep2	0.36003311851259728	1	0	0	0	0	0	0
16	D14	D14-W1	0.49764107537081881	0.8124150435367945	0.011074197120708699	0.1532549453890083	0	0.023255813953488299	0	0
16	D14	D14-W2	0.55375354887411421	0.74606630742994373	0.013680069930069901	0.24025362263998629	0	0	0	0
16	D7	D7-rep1	0.2434238141286032	1	0	0	0	0	0	0
16	D7	D7-rep2	0.2380702780863922	1	0	0	0	0	0	0
17	D14	D14-W1	0.50333971672639177	0.74801587301587302	0.16203703703703701	0.0899470899470899	0	0	0	0
17	D14	D14-W2	0.56974265047303985	0.7142857142857143	0.12662337662337661	0.1363636363636363	0	0	0.0227272727272727	0
17	D27	D27-LK-W1	0.94936378517751197	0	0	0	0	0	0.75	0.25
17	D27	D27-LK-W2	0.92846661307505518	0	0	0	0	0	1	0
17	D27	D27-LSK-W1	0.94037909956466836	0	0	0	0	0	1	0
17	D27	D27-LSK-W2	0.93852851727216358	0	0	0	0	0	1	0
17	D7	D7-rep1	0.12057868211751389	1	0	0	0	0	0	0
17	D7	D7-rep2	0.1194068417271679	1	0	0	0	0	0	0
19	D14	D14-W1	0.12251680975514639	1	0	0	0	0	0	0
19	D14	D14-W2	0.23601944205166309	1	0	0	0	0	0	0
19	D27	D27-LK-W1	0.71428713559594448	0	1	0	0	0	0	0
19	D27	D27-LK-W2	0.71326228012000892	0.47499999999999998	0.0625	0.21249999999999999	0.25	0	0	0
19	D27	D27-LSK-W1	0.35435310140914961	1	0	0	0	0	0	0
19	D27	D27-LSK-W2	0.50203138425341076	0.90495774067202639	0.072933415790558606	0.011904761904761901	0	0	0.010204081632653	0
19	D7	D7-rep1	0.1077990775218748	1	0	0	0	0	0	0
19	D7	D7-rep2	0.068458872850548094	1	0	0	0	0	0	0
2	D14	D14-W1	0.82605254640832815	0	0.5	0.47368421052631571	0	0.026315789473684199	0	0
2	D14	D14-W2	0.82722982496896313	0	0.26190476190476192	0.53968253968253965	0	0.1825396825396825	0.015873015873015799	0
2	D7	D7-rep1	0.31539869289818889	1	0	0	0	0	0	0
2	D7	D7-rep2	0.34996795487948901	1	0	0	0	0	0	0
3	D14	D14-W1	0.34864966426189181	0.87802116402116404	0.0033333333333333002	0.1167407407407407	0	0	0.0019047619047619	0
3	D14	D14-W2	0.38860605262522169	0.86398026315789478	0.038961988304093503	0.091502192982456099	0.0027777777777776998	0.0027777777777776998	0	0
3	D27	D27-LK-W1	0.85109656165865821	0.040750915750915703	0.026862026862026801	0.54342185592185588	0.27571733821733818	0.084401709401709393	0.028846153846153799	0
3	D27	D27-LK-W2	0.85801166611931579	0.084152320135840397	0.19729286003772289	0.26731033956980521	0.092027187680514905	0.084215985391194806	0.012644005847953201	0.26235730133696827
3	D27	D27-LSK-W1	0.75625568607211402	0.21052631578947359	0.19298245614035081	0.36842105263157893	0.10526315789473679	0.070175438596491196	0.052631578947368397	0
3	D27	D27-LSK-W2	0.80282307612272596	0.1188547362460405	0.32455539629452668	0.2399125833908442	0.1274672187715665	0.070714551149333699	0.030331262939958501	0.088164251207729402
3	D7	D7-rep1	0.12942059993439151	1	0	0	0	0	0	0
3	D7	D7-rep2	0.1193763132650002	1	0	0	0	0	0	0
4	D14	D14-W1	0.53474072142630313	0.86574074074074081	0.13425925925925919	0	0	0	0	0
4	D14	D14-W2	0.59199384529681531	0.77083333333333337	0.2291666666666666	0	0	0	0	0
4	D7	D7-rep1	0.2159278648130375	1	0	0	0	0	0	0
4	D7	D7-rep2	0.23202356021200651	1	0	0	0	0	0	0
5	D14	D14-W1	0.66874699060639375	0.33809523809523812	0.66190476190476188	0	0	0	0	0
5	D14	D14-W2	0.74224643424533032	0.29945054945054939	0.65109890109890101	0.0494505494505494	0	0	0	0
5	D7	D7-rep1	0.33397456215012528	1	0	0	0	0	0	0
5	D7	D7-rep2	0.22196844951199371	1	0	0	0	0	0	0
6	D14	D14-W1	0.60762730321474834	0.58695652173913049	0	0.40579710144927539	0	0	0.0072463768115942004	0
6	D14	D14-W2	0.7264807123051521	0.42242063492063492	0.0062003968253967999	0.54995039682539681	0	0.021428571428571401	0	0
6	D7	D7-rep1	0.2263967467165976	1	0	0	0	0	0	0
6	D7	D7-rep2	0.2128376094535159	1	0	0	0	0	0	0
7	D14	D14-W1	0.79359752731520883	0	1	0	0	0	0	0
7	D14	D14-W2	0.81322064402155025	0	1	0	0	0	0	0
7	D27	D27-LK-W1	0.88959724186413669	0	0	0	0	0.5	0	0.5
7	D27	D27-LK-W2	0.91377316099449157	0	0.25	0	0	0	0.125	0.625
7	D27	D27-LSK-W1	0.72989441688171397	1	0	0	0	0	0	0
7	D7	D7-rep1	0.34134320174214089	1	0	0	0	0	0	0
7	D7	D7-rep2	0.34707763517033052	1	0	0	0	0	0	0
9	D14	D14-W1	0.57295522572412261	0.61250000000000004	0	0.38750000000000001	0	0	0	0
9	D14	D14-W2	0.6460547495329676	0.64065476190476189	0	0.35934523809523811	0	0	0	0
9	D7	D7-rep1	0.19551759837624941	1	0	0	0	0	0	0
9	D7	D7-rep2	0.1763425647627489	1	0	0	0	0	0	0
