## Supplemental Table 6 for "ChronoClone links temporal clonal behavior to lineage output and mutation responses": columns.csv

file	field	label	definition	type
data/S6_Model_configuration.csv	source_section	Configuration source	Existing provenance JSON: fitted model, enrichment family, or resolved cohort.	text
data/S6_Model_configuration.csv	parameter	Source parameter	Unmodified provenance parameter name for traceability; families in cohort metadata denote resolved clones.	text
data/S6_Model_configuration.csv	numeric_value	Numeric value	Stored numeric configuration or audit value; blank for text/list/Boolean parameters.	number
data/S6_Model_configuration.csv	text_value	Text or logical value	Stored text, Boolean, or JSON list; blank for numeric parameters.	text
data/S6_MC_support.csv	metaclone	Metaclone	ChronoClone metaclone identifier; fixed grouping in the source analysis.	integer
data/S6_MC_support.csv	n_hspcs	Day-7 HSPCs	Number of resolved Day-7 HSPCs assigned to the metaclone.	integer
data/S6_MC_support.csv	n_clones	Resolved clones	Number of resolved biological clones, called families in the source.	integer
data/S6_Program_annotations.csv	program	NMF program	Program identity from the fixed-rank ordinary NMF model; not cNMF.	text
data/S6_Program_annotations.csv	label	Gene-grounded annotation	Postfit biological annotation supported by source genes and primary literature.	text
data/S6_Program_annotations.csv	plot_label	Figure label	Short program annotation used for manuscript figures.	text
data/S6_Program_annotations.csv	anchors	Anchor genes	Source-selected genes supporting the program annotation; not a differential-expression list.	text
data/S6_Program_annotations.csv	additional_genes	Additional supporting genes	Additional source gene evidence for the annotation.	text
data/S6_Program_annotations.csv	interpretation	Interpretation	Source gene-grounded interpretation of the fitted program.	text
data/S6_Program_annotations.csv	boundary	Interpretive boundary	Limits on biological interpretation; no causal or prospective claim.	text
data/S6_Program_annotations.csv	references	Reference keys	Semicolon-separated keys linking to the literature table.	text
data/S6_Representative_genes.csv	program	NMF program	Program identity from the fixed-rank ordinary NMF model; not cNMF.	text
data/S6_Representative_genes.csv	gene	Gene	Source mouse gene symbol.	text
data/S6_Representative_genes.csv	display_order	Representative-gene order	Source order of the three representative genes per program.	integer
data/S6_Representative_genes.csv	loading	NMF loading	Stored nonnegative gene loading in the fitted program.	number
data/S6_Representative_genes.csv	normalized_loading	Normalized gene loading	Gene loading divided by the sum of loadings in its program; not cellular expression fraction.	number
data/S6_Representative_genes.csv	loading_rank	Loading rank	Descending source rank by loading within the program.	integer
data/S6_Representative_genes.csv	specificity	Gene specificity	Normalized loading squared, divided by the sum of normalized loadings for that gene across programs; source specificity weighting, not a statistical test.	number
data/S6_Representative_genes.csv	specificity_rank	Specificity rank	Descending source rank by gene specificity in the program.	integer
data/S6_MC_usage_intervals.csv	metaclone	Metaclone	ChronoClone metaclone identifier; fixed grouping in the source analysis.	integer
data/S6_MC_usage_intervals.csv	program	NMF program	Program identity from the fixed-rank ordinary NMF model; not cNMF.	text
data/S6_MC_usage_intervals.csv	n_clones	Resolved clones	Number of resolved biological clones, called families in the source.	integer
data/S6_MC_usage_intervals.csv	mean_clone_usage	Mean clone-relative usage	Mean of per-clone average coefficient fractions; equal weight per clone, not expression percentage.	number
data/S6_MC_usage_intervals.csv	ci_low	Conditional 95% CI lower	Lower 2.5th percentile of 2,000 whole-clone resamples within the fixed metaclone; conditional on fitted spectra and observed experiment.	number
data/S6_MC_usage_intervals.csv	ci_high	Conditional 95% CI upper	Upper 97.5th percentile of 2,000 whole-clone resamples within the fixed metaclone; not biological-replicate uncertainty.	number
data/S6_MC_usage_intervals.csv	max_leave_one_clone_change	Maximum omit-one-clone change	Largest absolute change in mean relative usage after leaving out one clone; source sensitivity, not a p value.	number
data/S6_MC_usage_intervals.csv	cell_weighted_mean	Cell-weighted usage sensitivity	Mean per-cell relative usage without equal-clone balancing; sensitivity only.	number
data/S6_MC_usage_intervals.csv	label	Gene-grounded annotation	Postfit biological annotation supported by source genes and primary literature.	text
data/S6_MC3_MC7_usage.csv	program	NMF program	Program identity from the fixed-rank ordinary NMF model; not cNMF.	text
data/S6_MC3_MC7_usage.csv	MC3	MC3 mean relative usage	Equal-clone average relative program usage in MC3.	number
data/S6_MC3_MC7_usage.csv	MC7	MC7 mean relative usage	Equal-clone average relative program usage in MC7.	number
data/S6_MC3_MC7_usage.csv	MC3_minus_MC7	MC3 minus MC7 usage	Signed difference in equal-clone mean relative usage; no hypothesis-test p or q value is attached.	number
data/S6_MC3_MC7_usage.csv	MC3_z	MC3 display z-score	MC3 program usage centered and scaled using metaclones with at least 32 Day-7 cells (population SD); display value, not a statistical test.	number
data/S6_MC3_MC7_usage.csv	MC7_z	MC7 display z-score	MC7 program usage centered and scaled using metaclones with at least 32 Day-7 cells (population SD); display value, not a statistical test.	number
data/S6_MC3_MC7_usage.csv	label	Gene-grounded annotation	Postfit biological annotation supported by source genes and primary literature.	text
data/S6_Clone_usage.csv	metaclone	Metaclone	ChronoClone metaclone identifier; fixed grouping in the source analysis.	integer
data/S6_Clone_usage.csv	clone	Clone identifier	Resolved biological clone identifier; retained as text.	text
data/S6_Clone_usage.csv	P1	P1 clone-relative usage	Per-cell coefficient fraction averaged within this clone; fractions sum to one across eight ordinary NMF programs, not percent gene expression.	number
data/S6_Clone_usage.csv	P2	P2 clone-relative usage	Per-cell coefficient fraction averaged within this clone; fractions sum to one across eight ordinary NMF programs, not percent gene expression.	number
data/S6_Clone_usage.csv	P3	P3 clone-relative usage	Per-cell coefficient fraction averaged within this clone; fractions sum to one across eight ordinary NMF programs, not percent gene expression.	number
data/S6_Clone_usage.csv	P4	P4 clone-relative usage	Per-cell coefficient fraction averaged within this clone; fractions sum to one across eight ordinary NMF programs, not percent gene expression.	number
data/S6_Clone_usage.csv	P5	P5 clone-relative usage	Per-cell coefficient fraction averaged within this clone; fractions sum to one across eight ordinary NMF programs, not percent gene expression.	number
data/S6_Clone_usage.csv	P6	P6 clone-relative usage	Per-cell coefficient fraction averaged within this clone; fractions sum to one across eight ordinary NMF programs, not percent gene expression.	number
data/S6_Clone_usage.csv	P7	P7 clone-relative usage	Per-cell coefficient fraction averaged within this clone; fractions sum to one across eight ordinary NMF programs, not percent gene expression.	number
data/S6_Clone_usage.csv	P8	P8 clone-relative usage	Per-cell coefficient fraction averaged within this clone; fractions sum to one across eight ordinary NMF programs, not percent gene expression.	number
data/S6_Query_genes.csv	query	Gene query type	Source top-loading or specificity-ranked gene query; each program/query contains 100 genes.	text
data/S6_Query_genes.csv	program	NMF program	Program identity from the fixed-rank ordinary NMF model; not cNMF.	text
data/S6_Query_genes.csv	rank	Query rank	One-based rank in the source query selection.	integer
data/S6_Query_genes.csv	gene	Gene	Source mouse gene symbol.	text
data/S6_Model_sensitivities.csv	program	NMF program	Program identity from the fixed-rank ordinary NMF model; not cNMF.	text
data/S6_Model_sensitivities.csv	refit_component	Matched fitted component	Component in the current RNA-only refit matched to the frozen program identity.	integer
data/S6_Model_sensitivities.csv	cosine_union	Identity cosine similarity	Cosine similarity across the union of fitted features for identity alignment.	number
data/S6_Model_sensitivities.csv	passes_identity_threshold	Identity threshold passed	Whether cosine similarity passes the stored identity-alignment threshold.	number
data/S6_Model_sensitivities.csv	profile_spearman	Normalization profile correlation	Spearman correlation of metaclone usage profiles with the RNA-normalization sensitivity.	number
data/S6_Model_sensitivities.csv	largest_absolute_profile_change	Largest normalization profile change	Maximum absolute metaclone relative-usage change under the stored normalization sensitivity.	number
data/S6_Primary_literature.csv	key	Reference key	Stable source reference identifier used by program annotations.	text
data/S6_Primary_literature.csv	citation	Primary citation	Source citation text for primary literature supporting annotation context.	text
data/S6_Primary_literature.csv	doi	DOI	Digital object identifier retained as source text.	text
data/S6_Primary_literature.csv	url	Source URL	Direct source URL supplied in the annotation reference table.	text
data/S6_Primary_literature.csv	support	Annotation support and boundary	Specific evidence supported by the reference and what is not established in these cells.	text
data/S6_All_gene_evidence.csv	program	NMF program	Program identity from the fixed-rank ordinary NMF model; not cNMF.	text
data/S6_All_gene_evidence.csv	gene	Gene	Source mouse gene symbol.	text
data/S6_All_gene_evidence.csv	loading	NMF loading	Stored nonnegative gene loading in the fitted program.	number
data/S6_All_gene_evidence.csv	normalized_loading	Normalized gene loading	Gene loading divided by the sum of loadings in its program; not cellular expression fraction.	number
data/S6_All_gene_evidence.csv	loading_rank	Loading rank	Descending source rank by loading within the program.	integer
data/S6_All_gene_evidence.csv	specificity	Gene specificity	Normalized loading squared, divided by the sum of normalized loadings for that gene across programs; source specificity weighting, not a statistical test.	number
data/S6_All_gene_evidence.csv	specificity_rank	Specificity rank	Descending source rank by gene specificity in the program.	integer
data/S6_Complete_enrichment.csv	query	Gene query type	Source top-loading or specificity-ranked gene query; each program/query contains 100 genes.	text
data/S6_Complete_enrichment.csv	program	NMF program	Program identity from the fixed-rank ordinary NMF model; not cNMF.	text
data/S6_Complete_enrichment.csv	library	Gene-set library	Source collection supplying the enrichment term.	text
data/S6_Complete_enrichment.csv	term	Gene-set term	Source gene-set term tested for overlap; retained even with zero or one overlap.	text
data/S6_Complete_enrichment.csv	n_background	Background genes	Number of unique upper-case RNA HVG symbols in the fitted expression background.	integer
data/S6_Complete_enrichment.csv	n_query	Query genes	Number of genes in the tested program/query list.	integer
data/S6_Complete_enrichment.csv	n_term_in_background	Term genes in background	Number of term genes represented in the fitted background.	integer
data/S6_Complete_enrichment.csv	overlap	Overlapping genes	Count of query genes belonging to the tested term; zero/one rows retained.	integer
data/S6_Complete_enrichment.csv	fold_enrichment	Gene-set fold enrichment	Observed query overlap divided by background-expected overlap.	number
data/S6_Complete_enrichment.csv	enrichment_p	Gene-set enrichment P	Unadjusted source gene-set-overlap p value; not a metaclone-usage p value.	number
data/S6_Complete_enrichment.csv	overlap_genes	Overlapping gene symbols	Source overlap gene symbols; blank when no overlap.	text
data/S6_Complete_enrichment.csv	enrichment_q_global_BH	Gene-set enrichment BH q	Gene-set-overlap q value corrected across all 30,624 tests (8 programs x 2 query types x 1,914 terms); not usage-difference significance.	number
data/S6_Cell_usage_source.csv	cell_id	Cell identifier	Day-7 cell barcode identifier; retained as text.	text
data/S6_Cell_usage_source.csv	P1	P1 clone-relative usage	Per-cell coefficient fraction averaged within this clone; fractions sum to one across eight ordinary NMF programs, not percent gene expression.	number
data/S6_Cell_usage_source.csv	P2	P2 clone-relative usage	Per-cell coefficient fraction averaged within this clone; fractions sum to one across eight ordinary NMF programs, not percent gene expression.	number
data/S6_Cell_usage_source.csv	P3	P3 clone-relative usage	Per-cell coefficient fraction averaged within this clone; fractions sum to one across eight ordinary NMF programs, not percent gene expression.	number
data/S6_Cell_usage_source.csv	P4	P4 clone-relative usage	Per-cell coefficient fraction averaged within this clone; fractions sum to one across eight ordinary NMF programs, not percent gene expression.	number
data/S6_Cell_usage_source.csv	P5	P5 clone-relative usage	Per-cell coefficient fraction averaged within this clone; fractions sum to one across eight ordinary NMF programs, not percent gene expression.	number
data/S6_Cell_usage_source.csv	P6	P6 clone-relative usage	Per-cell coefficient fraction averaged within this clone; fractions sum to one across eight ordinary NMF programs, not percent gene expression.	number
data/S6_Cell_usage_source.csv	P7	P7 clone-relative usage	Per-cell coefficient fraction averaged within this clone; fractions sum to one across eight ordinary NMF programs, not percent gene expression.	number
data/S6_Cell_usage_source.csv	P8	P8 clone-relative usage	Per-cell coefficient fraction averaged within this clone; fractions sum to one across eight ordinary NMF programs, not percent gene expression.	number
data/S6_Cell_usage_source.csv	clone	Clone identifier	Resolved biological clone identifier; retained as text.	text
data/S6_Cell_usage_source.csv	metaclone	Metaclone	ChronoClone metaclone identifier; fixed grouping in the source analysis.	integer
