## Supplemental Table 6 for "ChronoClone links temporal clonal behavior to lineage output and mutation responses": contents.csv

file	description	unit_of_observation	data_rows	columns	sha256
data/S6_Model_configuration.csv	Complete current model, cohort, and enrichment-family provenance; fixed ordinary NMF, not cNMF.	One source section and parameter	39	4	c2b5ceae1ddfcc0d3a7a355dcb05ec935176c2f924d377489ab1bca491b6c597
data/S6_MC_support.csv	Resolved cells and clones for all metaclones.	One metaclone	17	3	e0d2ba8aaa080c0eaa2cd0a985ad612f1da0960c490affc7b8edb61dd8243ad3
data/S6_Program_annotations.csv	Gene-grounded annotations and their explicit interpretive boundaries; ordinary fixed-rank NMF, not cNMF.	One ordinary NMF program	8	8	5631b501540dd3e441acb0ae1d615240baad42eb226b0ccbf53e455efe4de21b
data/S6_Representative_genes.csv	Three source-selected representative genes per program; not differential-expression results.	One program and representative gene	24	8	11556357cd179130d0a8825b548a66cb8683ea7359df13298c9ede4f88ed48fe
data/S6_MC_usage_intervals.csv	Mean clone-relative usage, conditional whole-clone bootstrap intervals, and leave-one-clone/cell-weighting sensitivities.	One metaclone and program	136	9	6226c38e3c7649cec0c0f7ae8b4dd7548a8af16a54eefbdf8d95651e40d42666
data/S6_MC3_MC7_usage.csv	MC3 minus MC7 relative usage; enrichment q values intentionally excluded because they do not test usage differences.	One program	8	7	07933732974473cf6088b6e4c63abbb8d320bde491197ce0b572dafeda69f866
data/S6_Clone_usage.csv	Per-cell fractions averaged within each resolved clone; all eight programs.	One resolved biological clone	1514	10	81c71fcb0496e7e967cbddea58780cd99daa43e95657d1761bf1121930433cfa
data/S6_Query_genes.csv	All 100 genes for each program/query combination; query universe is retained without significance filtering.	One query, program and gene	1600	4	9fa1846abbb09aed5c47e3d947b3b22b9fe097c82b76d75cf1c92f116277b9c2
data/S6_Model_sensitivities.csv	Source identity matching and RNA-normalization profile agreement; no model is fitted here.	One program	8	6	6efb4a546bc2209408e780a43abecc37132726ecbac4bf574f9f2eafa2509a9d
data/S6_Primary_literature.csv	Primary references supporting the gene-grounded annotations, with source-stated boundaries.	One primary literature reference	13	5	2bc3344c2fed72eda1beee87061b3ea682350c0553460c1be1c578044a14d241
data/S6_All_gene_evidence.csv	All fitted genes and source loading/specificity ranks; CSV-only complete companion, not a DEG table.	One program and fitted gene	16000	7	db74a85a394119bb03287e8c9564017272934ad09e89639c1da222e0bcfac1e7
data/S6_Complete_enrichment.csv	Entire 30,624-test BH family, including zero/one-hit terms; p/q values concern overlap only.	One program, query and gene-set term	30624	12	6bfb00e18fd00aab466a41e3d9ff13145aa64dd61387cff02985cb6d9992c7c4
data/S6_Cell_usage_source.csv	Resolved Day-7 HSPC usage used to verify clone averaging; not cell-level inference.	One resolved Day-7 HSPC	2713	11	42ceca347037ca49a22e24ef81c56f12a69f82bbc7d54cc6b340d863479a6d33
