## Supplemental Table 6 for "ChronoClone links temporal clonal behavior to lineage output and mutation responses": S6_MC3_MC7_usage.csv

program	MC3	MC7	MC3_minus_MC7	MC3_z	MC7_z	label
P1	0.21644419874098972	0.12371270294241749	0.09273149579857223	2.130488947007162	-0.054750345675237594	HSC-associated regulation
P2	0.2235708205582952	0.1770082504569056	0.04656257010138959	0.5221547996708591	-0.7529576299964883	Biosynthesis / metabolism
P3	0.09266212422526982	0.08743863454210726	0.005223489683162552	-0.2718744615632299	-0.5567715277505884	G2/M mitosis
P4	0.10948929662485679	0.1601470392436092	-0.050657742618752416	-1.6781058181790027	0.41698136286145304	Integrated stress response
P5	0.0355326884501377	0.17655938837359264	-0.14102669992345496	-2.343587396823638	0.8356542573030945	CDK6 / immune-associated
P6	0.08123273005135297	0.07807582593826834	0.003156904113084627	0.2860345610882353	-0.01879677142111552	DNA replication / repair
P7	0.10712685045367255	0.14700482111371396	-0.03987797066004141	-0.3669509915994522	1.5158114115382053	Glycolysis / hypoxia-associated
P8	0.13394129089542525	0.05005333738938555	0.0838879535060397	1.3675767237315701	-1.1901828541078383	HSPC regulation / adhesion
