## Supplemental Table 6 for "ChronoClone links temporal clonal behavior to lineage output and mutation responses": S6_MC_usage_intervals.csv

metaclone	program	n_clones	mean_clone_usage	ci_low	ci_high	max_leave_one_clone_change	cell_weighted_mean	label
0	P1	596	0.1623586046688749	0.15410088495954405	0.17046171487184533	0.0006258072505627432	0.15525441555432376	HSC-associated regulation
0	P2	596	0.21140812970953474	0.1990650599658014	0.22430466962291115	0.0007873134101884505	0.22767355060509517	Biosynthesis / metabolism
0	P3	596	0.09086290297046624	0.08251644765527695	0.09918107615816296	0.0004626003612898666	0.09441842575539126	G2/M mitosis
0	P4	596	0.13352843472830983	0.1231694124850912	0.14349705415047667	0.0005794818788639466	0.125676053556546	Integrated stress response
0	P5	596	0.10104517642902076	0.09405170138833777	0.10804490103916885	0.0005299399775388625	0.10430051956423268	CDK6 / immune-associated
0	P6	596	0.0768408126896807	0.0715671047330272	0.08270699131477383	0.0003008908078762501	0.08145691311389389	DNA replication / repair
0	P7	596	0.11432925842334886	0.10551343517008098	0.12343858412443907	0.000637323366161624	0.10466176235737792	Glycolysis / hypoxia-associated
0	P8	596	0.10962668038076397	0.10356303949237512	0.11523537299383219	0.00039739670495661517	0.10655835949313928	HSPC regulation / adhesion
1	P1	71	0.10792851853280387	0.08706960718325939	0.130078207218035	0.0037467398900794258	0.09784597254439276	HSC-associated regulation
1	P2	71	0.21422047009000897	0.17759835989114492	0.25073804477355144	0.00462853321368184	0.2606880966470873	Biosynthesis / metabolism
1	P3	71	0.07697608828343618	0.05674850411941853	0.09865294447365786	0.003633466862258808	0.08963094885496416	G2/M mitosis
1	P4	71	0.16662558156253135	0.13594067359962478	0.19675595473848775	0.003593373020246038	0.13260117929475482	Integrated stress response
1	P5	71	0.16536958752337194	0.14349365563864677	0.18980871485204956	0.005740318098744507	0.1632730140082161	CDK6 / immune-associated
1	P6	71	0.07998281673949735	0.06516693680913	0.09475879627572217	0.002402390904580262	0.09230291249824486	DNA replication / repair
1	P7	71	0.10937852115818575	0.08780797870954898	0.1314252697667589	0.00335547081984236	0.08608387165165021	Glycolysis / hypoxia-associated
1	P8	71	0.07951841611016464	0.064843751260131	0.09380850601879283	0.002074318482053042	0.07757400450068977	HSPC regulation / adhesion
2	P1	27	0.07774594338562014	0.05602408230356246	0.10145552962657216	0.006277616888884466	0.0762039534055798	HSC-associated regulation
2	P2	27	0.26470061348100055	0.19960380949567225	0.3282731204710814	0.011306250653146055	0.2836638039572199	Biosynthesis / metabolism
2	P3	27	0.10403577558236916	0.06459153944680607	0.14709966132289676	0.008778985869353384	0.0841837901611774	G2/M mitosis
2	P4	27	0.10386860243635107	0.06162986159077104	0.14923963187782038	0.013409115409467195	0.09304274079625703	Integrated stress response
2	P5	27	0.16399425697222975	0.1330813836396538	0.19438799055203113	0.00615708331637474	0.16685544066512212	CDK6 / immune-associated
2	P6	27	0.09155481396415596	0.06638775249043674	0.11936828118365589	0.005346462525959952	0.11026673454050669	DNA replication / repair
2	P7	27	0.12865266461816033	0.08640885071727565	0.17396011183081048	0.010561538565251397	0.12227762637283304	Glycolysis / hypoxia-associated
2	P8	27	0.06544732956011305	0.04700340754040781	0.08666331333714553	0.005258020114378183	0.06350591010130398	HSPC regulation / adhesion
3	P1	104	0.21644419874098977	0.1971134087654045	0.2355976663221277	0.0024480521380638998	0.20855598549600457	HSC-associated regulation
3	P2	104	0.2235708205582952	0.1968938228251769	0.25269016422580265	0.0031959492736020056	0.23596119734572124	Biosynthesis / metabolism
3	P3	104	0.09266212422526984	0.07436020178508683	0.11204967671723845	0.0023461068042861244	0.09021376553832731	G2/M mitosis
3	P4	104	0.10948929662485679	0.08941128157111723	0.12901919038245746	0.002603870710992731	0.10856687966145345	Integrated stress response
3	P5	104	0.0355326884501377	0.026514906259332293	0.04419824751054023	0.0017129899274234417	0.04469662216878082	CDK6 / immune-associated
3	P6	104	0.08123273005135295	0.06791037673726306	0.09561275450590224	0.0017738309411916842	0.07997389413748557	DNA replication / repair
3	P7	104	0.10712685045367253	0.08641616260104604	0.12840069320352	0.0036955416066394714	0.09540619661779473	Glycolysis / hypoxia-associated
3	P8	104	0.13394129089542522	0.12116929371954545	0.14780021894655315	0.0025217363170719764	0.1366254590344323	HSPC regulation / adhesion
4	P1	18	0.1578874626862543	0.12112328730817469	0.19648444574996973	0.013019022663321306	0.14746181005131662	HSC-associated regulation
4	P2	18	0.1741226213893994	0.10002440844034496	0.2512043658151701	0.01637451074133353	0.23110930810927252	Biosynthesis / metabolism
4	P3	18	0.13907512287987892	0.10109519051537712	0.1789268022455543	0.011493300754120472	0.1452914151148998	G2/M mitosis
4	P4	18	0.14647566352583502	0.09019320188903095	0.20356306031670587	0.01179993257879372	0.11535901374507329	Integrated stress response
4	P5	18	0.11903553881268997	0.09411852635010588	0.14371111268084147	0.007248838179166758	0.13192751777453637	CDK6 / immune-associated
4	P6	18	0.09301611173593313	0.06766447645821168	0.11891073284095	0.0054715359844666606	0.09286497968420876	DNA replication / repair
4	P7	18	0.0942923563865859	0.04259673485629474	0.16063525407194945	0.02489660457019828	0.06601288856917308	Glycolysis / hypoxia-associated
4	P8	18	0.07609512258342328	0.05962289911101481	0.09154193929605202	0.004476183681377852	0.06997306695151956	HSPC regulation / adhesion
5	P1	17	0.17576284784724946	0.15075167862958438	0.1977154251413094	0.008268656141965314	0.17031702878539126	HSC-associated regulation
5	P2	17	0.12255274848206747	0.07144251184978821	0.183742256572642	0.02143460058303237	0.1619790585137978	Biosynthesis / metabolism
5	P3	17	0.09561192206833613	0.04422370130976281	0.1512422292368403	0.013499370693658197	0.07699096516108327	G2/M mitosis
5	P4	17	0.18794199559465188	0.1278748316951082	0.24565819727519106	0.014901120293189435	0.19544854773163625	Integrated stress response
5	P5	17	0.14174136565202736	0.11634850257766383	0.16497934280855983	0.0073567206746991964	0.1389232873688196	CDK6 / immune-associated
5	P6	17	0.05424073108457234	0.0305633194825096	0.08186030216364254	0.008594308767011956	0.06505750242887655	DNA replication / repair
5	P7	17	0.1472287500774241	0.10355104349084368	0.19621802846730937	0.012617283478822766	0.11989133802499258	Glycolysis / hypoxia-associated
5	P8	17	0.07491963919367126	0.05228005902050045	0.09939511716766307	0.006757029005475368	0.07139227198540271	HSPC regulation / adhesion
6	P1	36	0.11911000422323159	0.0931816984465245	0.14728534865757478	0.006564683772332852	0.10694321270994493	HSC-associated regulation
6	P2	36	0.23585259006618445	0.18638707948376912	0.2851825494589395	0.007544718395475131	0.2544757075493076	Biosynthesis / metabolism
6	P3	36	0.09697649991570816	0.06639357634384316	0.13129832080440507	0.0076187773929346225	0.11229185169470413	G2/M mitosis
6	P4	36	0.12489278375926073	0.08361358108792996	0.1669510723294851	0.008261523168619805	0.11778227396110197	Integrated stress response
6	P5	36	0.11609287590722943	0.08807219921293113	0.14683981128998902	0.0075902789206781784	0.11646636536568458	CDK6 / immune-associated
6	P6	36	0.08970763273871785	0.06873475689462813	0.11182578685343206	0.0044591675728344465	0.09199795436751612	DNA replication / repair
6	P7	36	0.08658658087020532	0.058838889506031125	0.11912416769687177	0.010579135816663351	0.07575134694789469	Glycolysis / hypoxia-associated
6	P8	36	0.13078103251946238	0.10756428836942593	0.15241649539745142	0.0037366009291275037	0.12429128740384593	HSPC regulation / adhesion
7	P1	251	0.12371270294241749	0.11286948801265344	0.13414301736364426	0.0012608981326853314	0.11321097067466045	HSC-associated regulation
7	P2	251	0.1770082504569056	0.1571874611394469	0.1956417664001608	0.0015593132882714966	0.19360593436960813	Biosynthesis / metabolism
7	P3	251	0.08743863454210726	0.07449103111601331	0.10008236668381494	0.0010244194605504436	0.09078656093632136	G2/M mitosis
7	P4	251	0.1601470392436092	0.14430325595884383	0.1769424272705798	0.0013758159804612424	0.15429132514891855	Integrated stress response
7	P5	251	0.17655938837359264	0.1647497906051884	0.18904535822925814	0.0014462433265088892	0.17980991001146343	CDK6 / immune-associated
7	P6	251	0.07807582593826834	0.0697007924223472	0.08603343624337256	0.0006620137328628567	0.08269899735219484	DNA replication / repair
7	P7	251	0.14700482111371396	0.1311949486686067	0.1637669518157176	0.0018424563059088461	0.1339244467244489	Glycolysis / hypoxia-associated
7	P8	251	0.05005333738938555	0.04446268527629418	0.05592128983084788	0.0007007481138982391	0.0516718547823843	HSPC regulation / adhesion
9	P1	24	0.13518576699793194	0.11012065370528686	0.16124940149511327	0.005369389539180813	0.13562967062496334	HSC-associated regulation
9	P2	24	0.19727497867019736	0.14488400140696148	0.2525687962888382	0.012194283992633753	0.22319656304275606	Biosynthesis / metabolism
9	P3	24	0.07736238013970119	0.04493395884744803	0.11669034189408566	0.012081330941496715	0.07544979768674936	G2/M mitosis
9	P4	24	0.158729199550634	0.11126244638064728	0.2094306206971562	0.011801724949862896	0.1329234274812647	Integrated stress response
9	P5	24	0.11045917275086548	0.0728868766733042	0.154027599723734	0.01293775915746051	0.11306529545295514	CDK6 / immune-associated
9	P6	24	0.06490147229567435	0.03399164387709022	0.09766979242805403	0.0076544952723226894	0.07949454249016591	DNA replication / repair
9	P7	24	0.10484545421888779	0.06469743367129342	0.14873679334680964	0.012742619501129301	0.10450609301720569	Glycolysis / hypoxia-associated
9	P8	24	0.15124157537610786	0.12063264863647558	0.1832353030430774	0.007222980479900248	0.13573461020393976	HSPC regulation / adhesion
10	P1	35	0.05444979604738405	0.03536618711279475	0.07673067779739451	0.006401468178170548	0.050258967771938	HSC-associated regulation
10	P2	35	0.2280337193187419	0.1752262558653845	0.28175425405922566	0.008012454451246515	0.25505934958449394	Biosynthesis / metabolism
10	P3	35	0.08005672852717698	0.04980102110811095	0.10999498066765541	0.005976153529666253	0.09801707090262068	G2/M mitosis
10	P4	35	0.14432393840418006	0.0969780443644912	0.1941060753316551	0.008978329353272224	0.12840865131816118	Integrated stress response
10	P5	35	0.2295101756301455	0.19182650135145968	0.2689738946015069	0.007849684085172476	0.2260146850559052	CDK6 / immune-associated
10	P6	35	0.07871696090154878	0.05887443319528319	0.09776616342981896	0.0039032440351001174	0.08119772427307537	DNA replication / repair
10	P7	35	0.14078338299283089	0.0976810879285852	0.18574029541714068	0.008446418438743164	0.11728743735974911	Glycolysis / hypoxia-associated
10	P8	35	0.044125298177991865	0.03224150257923833	0.05796396304916605	0.004203777999722234	0.04375611373405656	HSPC regulation / adhesion
11	P1	44	0.14627147269391913	0.11857580899463677	0.1734663473609143	0.006172991880843415	0.1317672082288595	HSC-associated regulation
11	P2	44	0.1544051945416305	0.11485548788465151	0.19832466862175394	0.008376716783324911	0.1944951307893409	Biosynthesis / metabolism
11	P3	44	0.0854390176012864	0.05657246229724538	0.11622546759512986	0.0070428268225952995	0.09450295802967427	G2/M mitosis
11	P4	44	0.18063718207968477	0.1488042792637539	0.21418732283235495	0.004558041422639131	0.15939393995856826	Integrated stress response
11	P5	44	0.1515937537325578	0.12407279433073101	0.17951700633512105	0.005942064632756983	0.14499770076997476	CDK6 / immune-associated
11	P6	44	0.06990560465641155	0.051166259849824404	0.08926442981066582	0.003615165607030249	0.0792893672988226	DNA replication / repair
11	P7	44	0.14404089838780162	0.10677693652785349	0.18151487847632608	0.006692940151147242	0.12673731324362228	Glycolysis / hypoxia-associated
11	P8	44	0.06770687630670823	0.05166672973944625	0.08413388632809891	0.002975145990449693	0.06881638168113742	HSPC regulation / adhesion
12	P1	125	0.08780170386359364	0.07303131600817196	0.10328862733997321	0.002041004534567417	0.08176685612042676	HSC-associated regulation
12	P2	125	0.2017488118604064	0.17374410985913852	0.23076867449305966	0.003515442956843251	0.2207513680308977	Biosynthesis / metabolism
12	P3	125	0.08888129986677643	0.0723597385395042	0.10683012921540956	0.0020427643204294077	0.10046562060921652	G2/M mitosis
12	P4	125	0.17581035709764117	0.15161501746705625	0.2002503751756465	0.0025942997859196015	0.17288310831337064	Integrated stress response
12	P5	125	0.1449234004033584	0.127375587612692	0.16395178352100317	0.0025507466879645946	0.14479057110096477	CDK6 / immune-associated
12	P6	125	0.07323693691140674	0.0620045751229991	0.08451329204487282	0.0011769771100605259	0.0758691593518109	DNA replication / repair
12	P7	125	0.1172227548737315	0.09813297316814831	0.13766766050187643	0.002462899597022644	0.09462550382891456	Glycolysis / hypoxia-associated
12	P8	125	0.11037473512308572	0.09634055890624472	0.12505477892656597	0.0019963643726380875	0.10884781264439813	HSPC regulation / adhesion
13	P1	45	0.11268460697829404	0.08807551450403611	0.14261810197465002	0.008305837406744968	0.10141895463393599	HSC-associated regulation
13	P2	45	0.18436780156175306	0.1406221127584663	0.22954844730516674	0.00583404502909074	0.2401803270134836	Biosynthesis / metabolism
13	P3	45	0.1295849937646251	0.09708941664461412	0.16310445871304996	0.004899956902638419	0.13325619837926717	G2/M mitosis
13	P4	45	0.16700570977634438	0.12606023891334894	0.20722791762473414	0.00596811174646375	0.13333040033994042	Integrated stress response
13	P5	45	0.18962706578275818	0.16294802512267514	0.21589118047040692	0.004309706040517225	0.17815041346643384	CDK6 / immune-associated
13	P6	45	0.06947388600751553	0.05281196174106042	0.08714930260458643	0.003563701763261068	0.08216266038759881	DNA replication / repair
13	P7	45	0.10529565309555032	0.07620377307383322	0.1365389079613835	0.007108042461555539	0.08725846539724917	Glycolysis / hypoxia-associated
13	P8	45	0.04196028303315936	0.028627361971955548	0.05712063249133334	0.0034081102861510115	0.04424258038209099	HSPC regulation / adhesion
15	P1	47	0.06595076504788998	0.05046835080328065	0.08277283292386074	0.0029538700441796295	0.05869544453885574	HSC-associated regulation
15	P2	47	0.2559672204233944	0.20621071524814744	0.30914960878236925	0.0064568183169455284	0.30195387614482877	Biosynthesis / metabolism
15	P3	47	0.12423539211672635	0.09883975801273119	0.15123834432974964	0.004434690364743338	0.12203597823682283	G2/M mitosis
15	P4	47	0.1350527542203795	0.09965096578518744	0.17267100277077202	0.006229725282105275	0.11066386996153593	Integrated stress response
15	P5	47	0.15049099907231336	0.12768371100628623	0.17314864374983996	0.004239362126765539	0.15104887668458106	CDK6 / immune-associated
15	P6	47	0.08537242016777903	0.06930135266239001	0.1019680658160197	0.0020518724733886023	0.09314963998098581	DNA replication / repair
15	P7	47	0.09142404311507477	0.06511063319155563	0.1225412054282391	0.00584444149828163	0.06899600978466877	Glycolysis / hypoxia-associated
15	P8	47	0.0915064058364425	0.07362140107535287	0.10910491716204415	0.003602317840180766	0.09345630466772108	HSPC regulation / adhesion
16	P1	47	0.14724643887572283	0.13067604356925636	0.1637592501769266	0.0032231377426082952	0.1507374300773078	HSC-associated regulation
16	P2	47	0.22231979964179358	0.18122625950938395	0.26485388779519287	0.0060426918891038905	0.22780395970773729	Biosynthesis / metabolism
16	P3	47	0.09550385151676592	0.07062887115393693	0.1234365027589399	0.004336895774354629	0.09685256775415682	G2/M mitosis
16	P4	47	0.15644228463431722	0.11729153165286389	0.19749528955744405	0.006026511119071126	0.14359952094633235	Integrated stress response
16	P5	47	0.09638862119188417	0.07270137151730417	0.1202660974378851	0.0052651065256405505	0.08991503448891985	CDK6 / immune-associated
16	P6	47	0.08779858918111738	0.07081246456748701	0.10602567954608173	0.0023817020154762725	0.08126621831850185	DNA replication / repair
16	P7	47	0.08527420462433156	0.06011781370922187	0.11255061797118034	0.00597562930407429	0.09067743222214195	Glycolysis / hypoxia-associated
16	P8	47	0.10902621033406726	0.09256416563524685	0.12571909608288	0.003525465711778239	0.11914783648490206	HSPC regulation / adhesion
17	P1	13	0.2249311779654207	0.18816117963499165	0.2608441183876518	0.01117922064925278	0.21327605573100428	HSC-associated regulation
17	P2	13	0.13284093304696726	0.06471971866186046	0.20692339894117465	0.026886070982010304	0.1658095365853275	Biosynthesis / metabolism
17	P3	13	0.10681413838778096	0.04678785647373118	0.1749389510830464	0.016918441278042456	0.08708227716792306	G2/M mitosis
17	P4	13	0.17451921583743543	0.1128816207893545	0.2363712014032209	0.013768855652062872	0.17169442289451048	Integrated stress response
17	P5	13	0.07056591782114784	0.035630294864172546	0.10630498825246136	0.01043012801167402	0.0785175618074288	CDK6 / immune-associated
17	P6	13	0.06341729136399601	0.038213183358026814	0.0907396051057573	0.0071992775761326455	0.07085385496458856	DNA replication / repair
17	P7	13	0.1084041330165758	0.05887235921172157	0.16424905504471166	0.015724788696221098	0.08851592287883435	Glycolysis / hypoxia-associated
17	P8	13	0.118507192560676	0.09096715915343684	0.14616665022486278	0.008731862086651068	0.12425036797038295	HSPC regulation / adhesion
19	P1	14	0.2870688790576793	0.23849317870012818	0.3365096294275366	0.012624715771493877	0.28756136736283233	HSC-associated regulation
19	P2	14	0.16184790390476148	0.09238536787338408	0.23021792462542282	0.017920379590201096	0.1835911697325192	Biosynthesis / metabolism
19	P3	14	0.09887665968311703	0.046411453492065484	0.15620583834418267	0.018037034498638443	0.1002264388742048	G2/M mitosis
19	P4	14	0.12582264079763308	0.06918561779855062	0.19182824451032504	0.01830513831499958	0.1068115328233299	Integrated stress response
19	P5	14	0.00682107527346864	0.0009410681373472527	0.015762425381021374	0.003376914791373012	0.0060452392453700125	CDK6 / immune-associated
19	P6	14	0.06894767818624456	0.03268025759020456	0.10969127731664466	0.01262740562487509	0.07199501029604022	DNA replication / repair
19	P7	14	0.11953412009925966	0.057820928994812115	0.19287864364449087	0.022410167673835274	0.11476601177333119	Glycolysis / hypoxia-associated
19	P8	14	0.13108104299783627	0.09411856787818902	0.1736498288560721	0.01512353555746565	0.12900322989237228	HSPC regulation / adhesion
