## Supplemental Table 6 for "ChronoClone links temporal clonal behavior to lineage output and mutation responses": S6_Model_configuration.csv

source_section	parameter	numeric_value	text_value
model	retained_route		resolved_cohort_rna_normalized_fixed_rank_refit
model	K	8.0
model	fit_converged		True
model	refit_iterations	1290.0
model	max_iter	5000.0
model	tol	1e-05
model	seed	0.0
model	init		nndsvd
model	solver		cd
model	loss		frobenius
model	refit_reconstruction_error	798.009969477377
model	retained_reconstruction_error	798.0099695372952
model	hvg_overlap	1976.0
model	original_n_hvg	2000.0
model	resolved_n_hvg	2000.0
model	minimum_matched_cosine	0.9605530890059274
model	identity_threshold	0.8
model	warning_count	0.0
model	total_features	144976.0
model	post_exclusion_features	20974.0
model	original_selected_non_rna_features		["GFP-47"]
model	retained_selected_non_rna_features		[]
family	libraries		["GO_Biological_Process_2023", "GO_Molecular_Function_2023", "KEGG_2019_Mouse", "MSigDB_Hallmark_2020", "Reactome_2022", "WikiPathways_2019_Mouse"]
family	eligible_terms_per_query	1914.0
family	programs	8.0
family	query_types	2.0
family	total_tests	30624.0
family	q05_tests	1204.0
family	displayed_labels_q05	8.0
family	background_unique_uppercase_genes	2000.0
family	zero_hit_tests	14091.0
family	one_hit_tests	8431.0
cohort	resolved_cells	2713.0
cohort	resolved_families	1514.0
cohort	removed_cells	6.0
cohort	old_cells	2719.0
cohort	old_original_ids	1516.0
cohort	shared_registry_exact_match		True
cohort	source_uns_keys		["cellType_colors", "cell_type_2_colors", "cell_type_colors", "diffmap_evals", "iroot", "log1p", "neighbors", "palantir_fates_colors"]
