## Supplemental Table 6 for "ChronoClone links temporal clonal behavior to lineage output and mutation responses": S6_Model_sensitivities.csv

program	refit_component	cosine_union	passes_identity_threshold	profile_spearman	largest_absolute_profile_change
P1	1	0.9902513093313222	True	0.9975490196078433	0.004644498131220531
P2	2	0.9857540557446708	True	0.9975490196078433	0.0018449632345177713
P3	3	0.9897636739376755	True	1.0	0.001565333340517519
P4	4	0.9930905787975028	True	1.0	0.0011753737582747698
P5	8	0.991210460314796	True	1.0	0.0014645333730791688
P6	6	0.9605530890059274	True	0.9975490196078433	0.0014203604727602293
P7	7	0.991363957774021	True	0.9950980392156863	0.0012064990969015699
P8	5	0.9829974406189124	True	0.9975490196078433	0.005504047751718144
