## Supplemental Table 6 for "ChronoClone links temporal clonal behavior to lineage output and mutation responses": S6_Primary_literature.csv

key	citation	doi	url	support
Komorowska2017	Komorowska, K., Doyle, A., Wahlestedt, M., et al. (2017). Hepatic Leukemia Factor Maintains Quiescence of Hematopoietic Stem Cells and Protects the Stem Cell Pool during Regeneration. Cell Reports 21, 3514–3523.	10.1016/j.celrep.2017.11.084	https://pubmed.ncbi.nlm.nih.gov/29262330/	Mouse Hlf deletion impaired regenerative HSC maintenance and reduced quiescence. This supports Hlf-associated context, not quiescence measurements in Singh cells.
Yokomizo2019	Yokomizo, T., Watanabe, N., Umemoto, T., et al. (2019). Hlf marks the developmental pathway for hematopoietic stem cells but not for erythro-myeloid progenitors. Journal of Experimental Medicine 216, 1599–1614.	10.1084/jem.20181399	https://pmc.ncbi.nlm.nih.gov/articles/PMC6605751/	Developmental mouse Hlf-positive cells contained Hlf, Mecom and Procr-associated HSC expression; developmental setting, not an adult lineage identity classifier.
Khanna2006	Khanna, M., Wu, H., Johansson, C., Caizergues-Ferrer, M., and Feigon, J. (2006). Structural study of the H/ACA snoRNP components Nop10p and the 3-prime hairpin of U65 snoRNA. RNA 12, 40–52.	10.1261/rna.2221606	https://pubmed.ncbi.nlm.nih.gov/16373493/	Nop10-related snoRNP structure and RNA modification. Molecular-function support, not hematopoietic-state evidence.
Balsa2012	Balsa, E., Marco, R., Perales-Clemente, E., Szklarczyk, R., Calvo, E., Landazuri, M.O., and Enriquez, J.A. (2012). NDUFA4 is a subunit of complex IV of the mammalian electron transport chain. Cell Metabolism 16, 378–386.	10.1016/j.cmet.2012.07.015	https://pubmed.ncbi.nlm.nih.gov/22902835/	NDUFA4 respiratory-complex-IV function; does not measure metabolic flux here.
Passegue2005	Passegue, E., Wagers, A.J., Giuriato, S., Anderson, W.C., and Weissman, I.L. (2005). Global analysis of proliferation and cell cycle gene expression in the regulation of hematopoietic stem and progenitor cell fates. Journal of Experimental Medicine 202, 1599–1611.	10.1084/jem.20050967	https://pubmed.ncbi.nlm.nih.gov/16330818/	Primary HSPC cell-cycle and proliferation study; contextualizes phase-associated expression without equating NMF usage with division rate.
vanGalen2018	van Galen, P., Mbong, N., Kreso, A., Schoof, E.M., Wagenblast, E., Ng, S.W.K., Krivdova, G., Jin, L., Nakauchi, H., and Dick, J.E. (2018). Integrated Stress Response Activity Marks Stem Cells in Normal Hematopoiesis and Leukemia. Cell Reports 25, 1109–1117.e5.	10.1016/j.celrep.2018.10.021	https://www.sciencedirect.com/science/article/pii/S2211124718315973	Primary human HSC study links ATF4/ISR and amino-acid deprivation response with persistence. Prevents interpreting stress-associated expression as loss of stem function.
Laurenti2015	Laurenti, E., Frelin, C., Xie, S., et al. (2015). CDK6 levels regulate quiescence exit in human hematopoietic stem cells. Cell Stem Cell 16, 302–313.	10.1016/j.stem.2015.01.017	https://pubmed.ncbi.nlm.nih.gov/25704240/	CDK6 protein governs quiescence-exit kinetics in purified human HSC subsets. This motivates activation-associated interpretation, not proof from RNA or a new HSC subdivision.
Boles2011	Boles, N.C., Lin, K.K., Lukov, G.L., Bowman, T.V., Baldridge, M.T., and Goodell, M.A. (2011). CD48 on hematopoietic progenitors regulates stem cells and suppresses tumor formation. Blood 118, 80–87.	10.1182/blood-2010-12-322339	https://pmc.ncbi.nlm.nih.gov/articles/PMC3139389/	CD48 protein was present on short-term progenitors and excluded from quiescent LT-HSCs in the examined mouse setting. Not a direct classification from Cd48 RNA here.
Ng2020	Ng, S.S., De Labastida Rivera, F., Yan, J., et al. (2020). The NK cell granule protein NKG7 regulates cytotoxic granule exocytosis and inflammation. Nature Immunology 21, 1205–1218.	10.1038/s41590-020-0758-6	https://pubmed.ncbi.nlm.nih.gov/32839608/	NKG7 granule/immune-effector function; its presence alongside heterogeneous genes does not establish NK identity.
Wang2014	Wang, D., Zheng, M., Qiu, Y., et al. (2014). Tespa1 negatively regulates Fc-epsilon-RI-mediated signaling and the mast cell-mediated allergic response. Journal of Experimental Medicine.	10.1084/jem.20140470	https://pubmed.ncbi.nlm.nih.gov/25422497/	Tespa1 participates in mast-cell receptor signaling, demonstrating that this P5 anchor is not a platelet-specific marker.
Takubo2013	Takubo, K., Nagamatsu, G., Kobayashi, C.I., et al. (2013). Regulation of glycolysis by Pdk functions as a metabolic checkpoint for cell cycle quiescence in hematopoietic stem cells. Cell Stem Cell 12, 49–61.	10.1016/j.stem.2012.10.011	https://pubmed.ncbi.nlm.nih.gov/23290136/	Functional mouse HSC evidence that glycolysis can support quiescence; forbids treating a glycolytic RNA program as a universal differentiation-speed marker.
Ficara2008	Ficara, F., Murphy, M.J., Lin, M., and Cleary, M.L. (2008). Pbx1 regulates self-renewal of long-term hematopoietic stem cells by maintaining their quiescence. Cell Stem Cell 2, 484–496.	10.1016/j.stem.2008.03.004	https://pmc.ncbi.nlm.nih.gov/articles/PMC2416441/	Conditional mouse Pbx1 deletion altered HSC maintenance and TGF-beta responses; context for a loaded regulator, not proof of the corresponding function in MC3.
Goossens2011	Goossens, S., Janzen, V., Bartunkova, S., et al. (2011). The EMT regulator Zeb2/Sip1 is essential for murine embryonic hematopoietic stem/progenitor cell differentiation and mobilization. Blood.	10.1182/blood-2010-08-300236	https://pubmed.ncbi.nlm.nih.gov/21355089/	Zeb2 deletion alters embryonic HSPC differentiation, mobilization and adhesion. Supports hematopoietic relevance rather than the misleading neuronal label; does not imply the same embryonic mechanism here.
