## Supplemental Table 6 for "ChronoClone links temporal clonal behavior to lineage output and mutation responses": S6_Program_annotations.csv

program	label	plot_label	anchors	additional_genes	interpretation	boundary	references
P1	HSC-associated regulation	HSC-associated regulation	Hlf; Mecom; Procr	Ly6a; Prdm16; Rora; Sox4	Hlf, Mecom, Procr and Ly6a support an HSC-associated regulatory/marker mixture within the pooled HSPC compartment.	Not a purified HSC identity, measured quiescence, self-renewal assay, or a new HSC/MPP subdivision. Adgrl4 and Nrxn1 contribute strongly and the spectrum is mixed.	Komorowska2017; Yokomizo2019
P2	Biosynthesis / metabolism	Biosynthesis / metabolism	Nop10; Fdps; Ndufa4	Fabp5; Dbi; Nme1; Cycs; Srm; Rpl11; Rps15a	Ribosomal/RNA-processing genes occur together with lipid/isoprenoid and respiratory-metabolic machinery; this is a broad biosynthetic/metabolic component.	Not a lineage-specific program or evidence of greater translation, respiration, or metabolic flux. Ndufa4 is assigned to respiratory complex IV, not complex I.	Khanna2006; Balsa2012
P3	G2/M mitosis	G2/M mitosis	Ube2c; Ccnb1; Cenpf	Nusap1; Cenpa; Tpx2; Birc5; Cdc20; Plk1; Aurka	A coherent mitotic/spindle/chromosome-segregation component, consistent with the existing G2-M Checkpoint annotation.	Program usage is not a measured division rate and does not identify lineage output or self-renewal.	Passegue2005
P4	Integrated stress response	Integrated stress response	Atf4; Trib3; Asns	Atf5; Nupr1; Ddit3; Chac1; Slc7a11; Ppp1r15a; Herpud1	ATF4-associated amino-acid, redox and proteostasis response genes provide a more specific description than the generic cellular-stimuli term.	A transcriptional stress-associated mixture, not a direct assay of eIF2alpha phosphorylation, ATF4 protein activity, stress cause, injury, or inferior stem-cell function; ISR can support HSC persistence.	vanGalen2018
P5	CDK6 / immune-associated	CDK6 / immune-associated	Cdk6; Cd48; Nkg7	Tespa1; Lat2; Fcer1g; Clec4e; Cpa3; Gzmb; Itga2b	Cdk6 and Cd48 place the component in a progenitor-activation context, accompanied by immune-signaling/granule genes spanning more than one mature lineage.	Mixed program: not platelet identity, NK-cell identity, proven quiescence exit, or a specific commitment route. Cdk6 RNA does not establish CDK6 protein or kinase activity.	Laurenti2015; Boles2011; Ng2020; Wang2014
P6	DNA replication / repair	DNA replication / repair	Pola1; Mcm4; Rad51b	Pcna; Tk1; Rrm2; Lig1; Rad51ap1; Hells; Gmnn; Tyms	Replication licensing/synthesis and homologous-recombination-associated genes distinguish this component from the predominantly mitotic P3 program; consistent with existing E2F Targets annotation.	Not evidence of DNA damage, mutation burden, measured repair activity, or greater cell-division rate.	Passegue2005
P7	Glycolysis / hypoxia-associated	Glycolysis / hypoxia-associated	Pgk1; Bnip3; Egln3	Eno1; Tpi1; Aldoa; Aldoc; Bhlhe40; Ankrd37; Csf3r; Prtn3	A coherent glycolytic and hypoxia-response-associated core occurs with immediate-early and some myeloid-associated genes.	Not measured oxygen tension, glycolytic flux, or a causal driver of faster differentiation. Glycolysis can also support HSC quiescence; the myeloid genes do not establish a pure granulocytic program.	Takubo2013
P8	HSPC regulation / adhesion	HSPC regulation / adhesion	Pbx1; Zeb2; Tgfbr3	Med12l; Runx1; Mecom; Ncam2; Enah; Itga6; Slamf1; Palld	Hematopoietic regulatory genes coexist with receptors, adhesion and cytoskeletal genes; this provides an HSPC-relevant description of a mixed component.	Not neuronal fate, a pure HSC identity, proven TGF-beta pathway activity, measured adhesion, or self-renewal. MED12L is not MED12; Ncam2 alone does not establish a hematopoietic mechanism.	Ficara2008; Goossens2011
