## Supplemental Table 6 for "ChronoClone links temporal clonal behavior to lineage output and mutation responses": S6_Query_genes.csv

query	program	rank	gene
top_loading	P1	1	Adgrl4
top_loading	P1	2	Nrxn1
top_loading	P1	3	Hlf
top_loading	P1	4	Gimap6
top_loading	P1	5	2610307P16Rik
top_loading	P1	6	Mir99ahg
top_loading	P1	7	Mecom
top_loading	P1	8	Itsn1
top_loading	P1	9	Rps3a1
top_loading	P1	10	Fau
top_loading	P1	11	Malat1
top_loading	P1	12	Rps15a
top_loading	P1	13	Rpl11
top_loading	P1	14	Zbtb20
top_loading	P1	15	Rnf220
top_loading	P1	16	Rpl39
top_loading	P1	17	Sox4
top_loading	P1	18	Rps26
top_loading	P1	19	Ifitm1
top_loading	P1	20	Gas5
top_loading	P1	21	Ypel3
top_loading	P1	22	2410006H16Rik
top_loading	P1	23	Lrmda
top_loading	P1	24	Runx2
top_loading	P1	25	Actb
top_loading	P1	26	Ppia
top_loading	P1	27	Arhgap15
top_loading	P1	28	Pim1
top_loading	P1	29	Angpt1
top_loading	P1	30	Ubb
top_loading	P1	31	Samd12
top_loading	P1	32	Cux1
top_loading	P1	33	Zfp608
top_loading	P1	34	Car2
top_loading	P1	35	Parp8
top_loading	P1	36	Pde4d
top_loading	P1	37	Myl10
top_loading	P1	38	Tmsb4x
top_loading	P1	39	Ikzf2
top_loading	P1	40	Ly6a
top_loading	P1	41	Stmn1
top_loading	P1	42	H2afz
top_loading	P1	43	Hdac9
top_loading	P1	44	Ern1
top_loading	P1	45	Uqcrh
top_loading	P1	46	Csgalnact1
top_loading	P1	47	Runx1
top_loading	P1	48	Prkg1
top_loading	P1	49	Fmnl2
top_loading	P1	50	S100a4
top_loading	P1	51	Il15
top_loading	P1	52	Ltb
top_loading	P1	53	Prtn3
top_loading	P1	54	Tubb5
top_loading	P1	55	Klhl24
top_loading	P1	56	Rora
top_loading	P1	57	Zfas1
top_loading	P1	58	Dach1
top_loading	P1	59	Ndufa4
top_loading	P1	60	Camk2d
top_loading	P1	61	Wwox
top_loading	P1	62	Ncam2
top_loading	P1	63	Ramp1
top_loading	P1	64	Slc12a6
top_loading	P1	65	Tox
top_loading	P1	66	1110038B12Rik
top_loading	P1	67	Cpq
top_loading	P1	68	Arl6ip1
top_loading	P1	69	Calcrl
top_loading	P1	70	Aldoa
top_loading	P1	71	Trpc6
top_loading	P1	72	Mctp1
top_loading	P1	73	Mllt3
top_loading	P1	74	Bach2
top_loading	P1	75	Pard3b
top_loading	P1	76	S100a11
top_loading	P1	77	Elk3
top_loading	P1	78	Pde4b
top_loading	P1	79	Immp2l
top_loading	P1	80	Myct1
top_loading	P1	81	Maml3
top_loading	P1	82	Ctla2a
top_loading	P1	83	Gimap5
top_loading	P1	84	Nfia
top_loading	P1	85	Crebrf
top_loading	P1	86	Aff4
top_loading	P1	87	Hoxa9
top_loading	P1	88	Shisa5
top_loading	P1	89	Cnrip1
top_loading	P1	90	Basp1
top_loading	P1	91	Cd34
top_loading	P1	92	2610035D17Rik
top_loading	P1	93	Anxa1
top_loading	P1	94	St6galnac3
top_loading	P1	95	Hdac8
top_loading	P1	96	Pgk1
top_loading	P1	97	Zfhx3
top_loading	P1	98	Pbx1
top_loading	P1	99	Selenop
top_loading	P1	100	Eya2
top_loading	P2	1	Ppia
top_loading	P2	2	Nop10
top_loading	P2	3	Actb
top_loading	P2	4	Ifitm1
top_loading	P2	5	Rpl11
top_loading	P2	6	Rps15a
top_loading	P2	7	Akr1c13
top_loading	P2	8	Rps3a1
top_loading	P2	9	Nme1
top_loading	P2	10	Tmsb4x
top_loading	P2	11	Atp5g1
top_loading	P2	12	Ndufa4
top_loading	P2	13	Fau
top_loading	P2	14	Ranbp1
top_loading	P2	15	Slc25a5
top_loading	P2	16	Rps26
top_loading	P2	17	S100a4
top_loading	P2	18	H2afz
top_loading	P2	19	Rpl39
top_loading	P2	20	Dbi
top_loading	P2	21	Fabp5
top_loading	P2	22	Malat1
top_loading	P2	23	Txn1
top_loading	P2	24	Srm
top_loading	P2	25	Ubb
top_loading	P2	26	Stmn1
top_loading	P2	27	Fdps
top_loading	P2	28	Uqcrh
top_loading	P2	29	Alyref
top_loading	P2	30	Cycs
top_loading	P2	31	S100a11
top_loading	P2	32	Aldoa
top_loading	P2	33	Dut
top_loading	P2	34	Pgk1
top_loading	P2	35	Angpt1
top_loading	P2	36	Pim1
top_loading	P2	37	Tpi1
top_loading	P2	38	Pde4d
top_loading	P2	39	Gm47283
top_loading	P2	40	Ctla2a
top_loading	P2	41	S100a6
top_loading	P2	42	Serpina3g
top_loading	P2	43	Idi1
top_loading	P2	44	Eif4ebp1
top_loading	P2	45	Gas5
top_loading	P2	46	Id1
top_loading	P2	47	Mtmr9
top_loading	P2	48	Xbp1
top_loading	P2	49	Hmgb2
top_loading	P2	50	Hmgb3
top_loading	P2	51	Runx1
top_loading	P2	52	Snhg4
top_loading	P2	53	Tubb5
top_loading	P2	54	Marcksl1
top_loading	P2	55	Gem
top_loading	P2	56	Cd48
top_loading	P2	57	Cux1
top_loading	P2	58	Mycn
top_loading	P2	59	Tipin
top_loading	P2	60	Jund
top_loading	P2	61	Enah
top_loading	P2	62	Msmo1
top_loading	P2	63	Cdk6
top_loading	P2	64	Tuba1b
top_loading	P2	65	Kcnq5
top_loading	P2	66	Mt1
top_loading	P2	67	Emilin2
top_loading	P2	68	Slfn2
top_loading	P2	69	Tgfbr3
top_loading	P2	70	Mecom
top_loading	P2	71	Akr1c12
top_loading	P2	72	Sox4
top_loading	P2	73	Slbp
top_loading	P2	74	Pim2
top_loading	P2	75	Jpt1
top_loading	P2	76	Stxbp6
top_loading	P2	77	Mcm6
top_loading	P2	78	Hmgcs1
top_loading	P2	79	Car2
top_loading	P2	80	Arl6ip1
top_loading	P2	81	Tubb4b
top_loading	P2	82	Abhd17b
top_loading	P2	83	Pcna
top_loading	P2	84	Eno1
top_loading	P2	85	Basp1
top_loading	P2	86	Nkg7
top_loading	P2	87	Rnf220
top_loading	P2	88	Psph
top_loading	P2	89	Gimap5
top_loading	P2	90	Muc13
top_loading	P2	91	Ier2
top_loading	P2	92	Bcl2
top_loading	P2	93	Myc
top_loading	P2	94	Fkbp11
top_loading	P2	95	Mir142hg
top_loading	P2	96	2410006H16Rik
top_loading	P2	97	Cox4i2
top_loading	P2	98	Ldlr
top_loading	P2	99	Cebpb
top_loading	P2	100	Samsn1
top_loading	P3	1	Ube2c
top_loading	P3	2	Cenpa
top_loading	P3	3	Top2a
top_loading	P3	4	Nusap1
top_loading	P3	5	Birc5
top_loading	P3	6	Cenpf
top_loading	P3	7	Cdca8
top_loading	P3	8	H2afx
top_loading	P3	9	Tpx2
top_loading	P3	10	Prc1
top_loading	P3	11	Hmmr
top_loading	P3	12	Tubb4b
top_loading	P3	13	Mki67
top_loading	P3	14	Cks2
top_loading	P3	15	Ccnb2
top_loading	P3	16	Lockd
top_loading	P3	17	Kif11
top_loading	P3	18	Incenp
top_loading	P3	19	Cdk1
top_loading	P3	20	Ccnb1
top_loading	P3	21	Cdca3
top_loading	P3	22	Cenpe
top_loading	P3	23	Ccna2
top_loading	P3	24	Cdc20
top_loading	P3	25	Knl1
top_loading	P3	26	Hmgb2
top_loading	P3	27	Ckap5
top_loading	P3	28	Smc4
top_loading	P3	29	Smc2
top_loading	P3	30	Tuba1b
top_loading	P3	31	Cenpp
top_loading	P3	32	Hist1h1b
top_loading	P3	33	Kif20b
top_loading	P3	34	Aurka
top_loading	P3	35	Tuba1c
top_loading	P3	36	Plk1
top_loading	P3	37	Pttg1
top_loading	P3	38	Arl6ip1
top_loading	P3	39	Jpt1
top_loading	P3	40	Spc24
top_loading	P3	41	Kif15
top_loading	P3	42	Pbk
top_loading	P3	43	H1f0
top_loading	P3	44	Kif23
top_loading	P3	45	Diaph3
top_loading	P3	46	Rad51b
top_loading	P3	47	Tubb5
top_loading	P3	48	Neil3
top_loading	P3	49	Cep128
top_loading	P3	50	Ect2
top_loading	P3	51	H1fx
top_loading	P3	52	Fbxo5
top_loading	P3	53	Pclaf
top_loading	P3	54	Hist1h2ae
top_loading	P3	55	Gas2l3
top_loading	P3	56	Hmgb3
top_loading	P3	57	Hist1h1e
top_loading	P3	58	Stmn1
top_loading	P3	59	H2afz
top_loading	P3	60	Pbx1
top_loading	P3	61	Dach1
top_loading	P3	62	Bnip3
top_loading	P3	63	Ubb
top_loading	P3	64	Sil1
top_loading	P3	65	Gmnn
top_loading	P3	66	Muc13
top_loading	P3	67	Gtdc1
top_loading	P3	68	Malat1
top_loading	P3	69	Rad51ap1
top_loading	P3	70	Kansl1l
top_loading	P3	71	Car2
top_loading	P3	72	Kctd1
top_loading	P3	73	Tpi1
top_loading	P3	74	Sun2
top_loading	P3	75	Ocrl
top_loading	P3	76	Gm4258
top_loading	P3	77	Wwox
top_loading	P3	78	Slc22a3
top_loading	P3	79	Alyref
top_loading	P3	80	Eno1
top_loading	P3	81	Tgfbr3
top_loading	P3	82	Zbtb20
top_loading	P3	83	Anxa1
top_loading	P3	84	Gm49980
top_loading	P3	85	Zeb2
top_loading	P3	86	Actb
top_loading	P3	87	Pde4d
top_loading	P3	88	Enox2
top_loading	P3	89	Tyms
top_loading	P3	90	Dnajc6
top_loading	P3	91	Gtpbp2
top_loading	P3	92	Tk1
top_loading	P3	93	Ppia
top_loading	P3	94	Pgk1
top_loading	P3	95	Klf6
top_loading	P3	96	Csgalnact1
top_loading	P3	97	Rab27b
top_loading	P3	98	Jarid2
top_loading	P3	99	Xrcc4
top_loading	P3	100	Hdac9
top_loading	P4	1	Snhg12
top_loading	P4	2	Snhg1
top_loading	P4	3	Nupr1
top_loading	P4	4	2410006H16Rik
top_loading	P4	5	Cebpb
top_loading	P4	6	Gas5
top_loading	P4	7	Zfas1
top_loading	P4	8	Mthfd2
top_loading	P4	9	Trib3
top_loading	P4	10	Eif4ebp1
top_loading	P4	11	Rps3a1
top_loading	P4	12	Malat1
top_loading	P4	13	1110038B12Rik
top_loading	P4	14	Atf4
top_loading	P4	15	Rps15a
top_loading	P4	16	Fau
top_loading	P4	17	Asns
top_loading	P4	18	Rpl39
top_loading	P4	19	Rps26
top_loading	P4	20	5430416N02Rik
top_loading	P4	21	Hsd17b1
top_loading	P4	22	Atf5
top_loading	P4	23	Ppia
top_loading	P4	24	Actb
top_loading	P4	25	Rpl11
top_loading	P4	26	Psph
top_loading	P4	27	Herpud1
top_loading	P4	28	Jund
top_loading	P4	29	Txnip
top_loading	P4	30	Srm
top_loading	P4	31	Ubb
top_loading	P4	32	H2afz
top_loading	P4	33	Pim1
top_loading	P4	34	Ranbp1
top_loading	P4	35	Tmsb4x
top_loading	P4	36	Serp1
top_loading	P4	37	Ifitm1
top_loading	P4	38	Xbp1
top_loading	P4	39	Ier2
top_loading	P4	40	H1f0
top_loading	P4	41	Abhd17b
top_loading	P4	42	Nme1
top_loading	P4	43	Cebpg
top_loading	P4	44	Alyref
top_loading	P4	45	Atp5g1
top_loading	P4	46	Samsn1
top_loading	P4	47	Fam129a
top_loading	P4	48	Slc25a5
top_loading	P4	49	Angpt1
top_loading	P4	50	Dennd4a
top_loading	P4	51	Snhg5
top_loading	P4	52	Cux1
top_loading	P4	53	Stmn1
top_loading	P4	54	Ctla2a
top_loading	P4	55	Nop10
top_loading	P4	56	Ddit3
top_loading	P4	57	Grb10
top_loading	P4	58	Mir142hg
top_loading	P4	59	Tubb5
top_loading	P4	60	Gab2
top_loading	P4	61	Trp53cor1
top_loading	P4	62	Sqstm1
top_loading	P4	63	Ppp1r15a
top_loading	P4	64	Id1
top_loading	P4	65	Kcnq5
top_loading	P4	66	Cytip
top_loading	P4	67	Gt(ROSA)26Sor
top_loading	P4	68	Lrmda
top_loading	P4	69	Gtpbp2
top_loading	P4	70	Snhg16
top_loading	P4	71	Creb5
top_loading	P4	72	Aldoa
top_loading	P4	73	Snhg15
top_loading	P4	74	Bbc3
top_loading	P4	75	Mctp1
top_loading	P4	76	Cd69
top_loading	P4	77	Cycs
top_loading	P4	78	Soat2
top_loading	P4	79	Sox4
top_loading	P4	80	Ern1
top_loading	P4	81	Akr1c13
top_loading	P4	82	Runx1
top_loading	P4	83	Mecom
top_loading	P4	84	Rhbdd1
top_loading	P4	85	Immp2l
top_loading	P4	86	Usp40
top_loading	P4	87	Chac1
top_loading	P4	88	Prkn
top_loading	P4	89	Inpp4b
top_loading	P4	90	Pgk1
top_loading	P4	91	Hmgb2
top_loading	P4	92	Prtn3
top_loading	P4	93	Pde4b
top_loading	P4	94	Pde4d
top_loading	P4	95	Ndufa4
top_loading	P4	96	Slc7a1
top_loading	P4	97	Tm6sf1
top_loading	P4	98	Slc7a11
top_loading	P4	99	Fkbp11
top_loading	P4	100	Pold4
top_loading	P5	1	Cdk6
top_loading	P5	2	2610307P16Rik
top_loading	P5	3	Maml3
top_loading	P5	4	Pcdh7
top_loading	P5	5	4930519L02Rik
top_loading	P5	6	Nrxn1
top_loading	P5	7	Arhgap15
top_loading	P5	8	Nkg7
top_loading	P5	9	Malat1
top_loading	P5	10	Tespa1
top_loading	P5	11	Cd48
top_loading	P5	12	Dach1
top_loading	P5	13	Slc22a3
top_loading	P5	14	Cux1
top_loading	P5	15	Fau
top_loading	P5	16	Tmsb4x
top_loading	P5	17	Rps3a1
top_loading	P5	18	Rpl11
top_loading	P5	19	Angpt1
top_loading	P5	20	Rps26
top_loading	P5	21	Actb
top_loading	P5	22	Rpl39
top_loading	P5	23	Rps15a
top_loading	P5	24	Ppia
top_loading	P5	25	Mir142hg
top_loading	P5	26	Sox4
top_loading	P5	27	Pde4d
top_loading	P5	28	Cd34
top_loading	P5	29	Runx1
top_loading	P5	30	2410006H16Rik
top_loading	P5	31	Gas5
top_loading	P5	32	Lrmda
top_loading	P5	33	Stmn1
top_loading	P5	34	Mctp1
top_loading	P5	35	Pim1
top_loading	P5	36	Ubb
top_loading	P5	37	Zbtb20
top_loading	P5	38	H2afz
top_loading	P5	39	Serpinb1a
top_loading	P5	40	Aldoa
top_loading	P5	41	Ifitm1
top_loading	P5	42	Ikzf2
top_loading	P5	43	Ctla2a
top_loading	P5	44	Slco3a1
top_loading	P5	45	Car2
top_loading	P5	46	Bcl2
top_loading	P5	47	Ramp1
top_loading	P5	48	Dnajc6
top_loading	P5	49	Muc13
top_loading	P5	50	Pgk1
top_loading	P5	51	Kctd1
top_loading	P5	52	Mtmr9
top_loading	P5	53	Kcnq5
top_loading	P5	54	Uqcrh
top_loading	P5	55	Ddx6
top_loading	P5	56	Tap2
top_loading	P5	57	Plac8
top_loading	P5	58	Gm15657
top_loading	P5	59	Emilin2
top_loading	P5	60	Arhgap6
top_loading	P5	61	1110038B12Rik
top_loading	P5	62	Wwox
top_loading	P5	63	Neat1
top_loading	P5	64	Snhg1
top_loading	P5	65	Tubb5
top_loading	P5	66	Ndufa4
top_loading	P5	67	Hmgb3
top_loading	P5	68	Inpp4b
top_loading	P5	69	Gm4258
top_loading	P5	70	St6galnac3
top_loading	P5	71	Foxo3
top_loading	P5	72	Bin1
top_loading	P5	73	Arl6ip1
top_loading	P5	74	Gab2
top_loading	P5	75	Med12l
top_loading	P5	76	Pecam1
top_loading	P5	77	Myc
top_loading	P5	78	Tpi1
top_loading	P5	79	Kdm5b
top_loading	P5	80	Zfas1
top_loading	P5	81	Fabp5
top_loading	P5	82	Runx2
top_loading	P5	83	Prkca
top_loading	P5	84	Cd37
top_loading	P5	85	Klhl24
top_loading	P5	86	Trpc6
top_loading	P5	87	Zfp608
top_loading	P5	88	Rnf220
top_loading	P5	89	Csgalnact1
top_loading	P5	90	Gm16599
top_loading	P5	91	Fbxo7
top_loading	P5	92	A630072M18Rik
top_loading	P5	93	Txn1
top_loading	P5	94	Usp40
top_loading	P5	95	Zeb2
top_loading	P5	96	Myct1
top_loading	P5	97	Nop10
top_loading	P5	98	Dut
top_loading	P5	99	Ranbp1
top_loading	P5	100	Adgrg3
top_loading	P6	1	Rad51b
top_loading	P6	2	Pola1
top_loading	P6	3	Atad2
top_loading	P6	4	Top2a
top_loading	P6	5	Hells
top_loading	P6	6	Pclaf
top_loading	P6	7	Lig1
top_loading	P6	8	Gmnn
top_loading	P6	9	Tipin
top_loading	P6	10	Hist1h1b
top_loading	P6	11	Pcna
top_loading	P6	12	Mcm4
top_loading	P6	13	Tk1
top_loading	P6	14	Diaph3
top_loading	P6	15	Smc2
top_loading	P6	16	Mcm6
top_loading	P6	17	Tyms
top_loading	P6	18	Rrm2
top_loading	P6	19	Rad51ap1
top_loading	P6	20	Cep128
top_loading	P6	21	Cenpp
top_loading	P6	22	Slbp
top_loading	P6	23	Spc24
top_loading	P6	24	Dut
top_loading	P6	25	Smc4
top_loading	P6	26	Pbk
top_loading	P6	27	Kif15
top_loading	P6	28	Hmgb2
top_loading	P6	29	Gm47283
top_loading	P6	30	Tuba1b
top_loading	P6	31	Neil3
top_loading	P6	32	Pard3b
top_loading	P6	33	Stmn1
top_loading	P6	34	Mki67
top_loading	P6	35	Fbxo5
top_loading	P6	36	Brip1os
top_loading	P6	37	Kcnq5
top_loading	P6	38	Pcdh7
top_loading	P6	39	Cdk1
top_loading	P6	40	Wwox
top_loading	P6	41	Prkg1
top_loading	P6	42	Incenp
top_loading	P6	43	Birc5
top_loading	P6	44	St6galnac3
top_loading	P6	45	Immp2l
top_loading	P6	46	Knl1
top_loading	P6	47	Slco3a1
top_loading	P6	48	Cdca8
top_loading	P6	49	Alyref
top_loading	P6	50	Tubb5
top_loading	P6	51	Mecom
top_loading	P6	52	Hist1h1e
top_loading	P6	53	Runx2
top_loading	P6	54	Kif20b
top_loading	P6	55	Nrxn1
top_loading	P6	56	Tubb4b
top_loading	P6	57	Slc8a1
top_loading	P6	58	H2afx
top_loading	P6	59	Ube2e2
top_loading	P6	60	Lrmda
top_loading	P6	61	H2afz
top_loading	P6	62	Kif11
top_loading	P6	63	Pde4d
top_loading	P6	64	Arhgap6
top_loading	P6	65	Tpx2
top_loading	P6	66	Samd12
top_loading	P6	67	Zbtb20
top_loading	P6	68	Plcb1
top_loading	P6	69	Hist1h2ae
top_loading	P6	70	Pbx3
top_loading	P6	71	Csgalnact1
top_loading	P6	72	Inpp4b
top_loading	P6	73	Nedd4l
top_loading	P6	74	Maml3
top_loading	P6	75	Atp10a
top_loading	P6	76	Nbea
top_loading	P6	77	Hdac8
top_loading	P6	78	Ranbp1
top_loading	P6	79	Zfp608
top_loading	P6	80	Adgrl2
top_loading	P6	81	Macrod2
top_loading	P6	82	Cycs
top_loading	P6	83	Med12l
top_loading	P6	84	Ckap5
top_loading	P6	85	Fbxl17
top_loading	P6	86	Atrnl1
top_loading	P6	87	Slc7a1
top_loading	P6	88	Rftn1
top_loading	P6	89	Ern1
top_loading	P6	90	Dach1
top_loading	P6	91	Pvt1
top_loading	P6	92	Lockd
top_loading	P6	93	Rnf220
top_loading	P6	94	Foxo3
top_loading	P6	95	Mthfd2
top_loading	P6	96	Mctp1
top_loading	P6	97	Lrp12
top_loading	P6	98	Trpc6
top_loading	P6	99	Slc12a6
top_loading	P6	100	Sesn1
top_loading	P7	1	Myl10
top_loading	P7	2	Creb5
top_loading	P7	3	Pgk1
top_loading	P7	4	Eno1
top_loading	P7	5	Tpi1
top_loading	P7	6	Aldoa
top_loading	P7	7	Trpc6
top_loading	P7	8	Gt(ROSA)26Sor
top_loading	P7	9	Prtn3
top_loading	P7	10	Bnip3
top_loading	P7	11	Tgm2
top_loading	P7	12	Ier3
top_loading	P7	13	Malat1
top_loading	P7	14	Pim1
top_loading	P7	15	Ern1
top_loading	P7	16	Fau
top_loading	P7	17	Arhgap6
top_loading	P7	18	Jdp2
top_loading	P7	19	Rps3a1
top_loading	P7	20	Rps15a
top_loading	P7	21	Rpl11
top_loading	P7	22	Rpl39
top_loading	P7	23	Fads2
top_loading	P7	24	Rps26
top_loading	P7	25	Cux1
top_loading	P7	26	Ctla2a
top_loading	P7	27	Uqcrh
top_loading	P7	28	Ddx6
top_loading	P7	29	Jund
top_loading	P7	30	Nol4l
top_loading	P7	31	Dennd4a
top_loading	P7	32	Ankrd37
top_loading	P7	33	Actb
top_loading	P7	34	Timp3
top_loading	P7	35	2410006H16Rik
top_loading	P7	36	Ifitm1
top_loading	P7	37	Ier2
top_loading	P7	38	Ppia
top_loading	P7	39	Gas5
top_loading	P7	40	Lrmda
top_loading	P7	41	Tmsb4x
top_loading	P7	42	Fbxo7
top_loading	P7	43	Junb
top_loading	P7	44	P4ha1
top_loading	P7	45	Rftn1
top_loading	P7	46	Angpt1
top_loading	P7	47	Ubb
top_loading	P7	48	Fmnl2
top_loading	P7	49	Csf3r
top_loading	P7	50	Maml3
top_loading	P7	51	Wwox
top_loading	P7	52	Aldoc
top_loading	P7	53	Arhgap15
top_loading	P7	54	Ltb
top_loading	P7	55	Pf4
top_loading	P7	56	Plac8
top_loading	P7	57	Bhlhe40
top_loading	P7	58	Gimap5
top_loading	P7	59	Egr1
top_loading	P7	60	Egln3
top_loading	P7	61	Fos
top_loading	P7	62	Aff4
top_loading	P7	63	Slc2a3
top_loading	P7	64	Nos1ap
top_loading	P7	65	Eif4ebp1
top_loading	P7	66	Jun
top_loading	P7	67	Lrp12
top_loading	P7	68	Emilin2
top_loading	P7	69	Mctp1
top_loading	P7	70	Nfkbia
top_loading	P7	71	Neat1
top_loading	P7	72	Zbtb20
top_loading	P7	73	Xbp1
top_loading	P7	74	Gimap6
top_loading	P7	75	H2afz
top_loading	P7	76	Jarid2
top_loading	P7	77	Slc12a6
top_loading	P7	78	Serpina3g
top_loading	P7	79	Padi4
top_loading	P7	80	Kcnq5
top_loading	P7	81	Fdps
top_loading	P7	82	Mir142hg
top_loading	P7	83	Selp
top_loading	P7	84	Abhd17b
top_loading	P7	85	Shisa5
top_loading	P7	86	Ppp1r15a
top_loading	P7	87	Mtmr9
top_loading	P7	88	Runx1
top_loading	P7	89	Txnip
top_loading	P7	90	Msmo1
top_loading	P7	91	Fkbp11
top_loading	P7	92	Samsn1
top_loading	P7	93	Tap2
top_loading	P7	94	Atf4
top_loading	P7	95	St3gal1
top_loading	P7	96	Socs3
top_loading	P7	97	Immp2l
top_loading	P7	98	Nop10
top_loading	P7	99	Igfbp7
top_loading	P7	100	Pim2
top_loading	P8	1	Med12l
top_loading	P8	2	Tgfbr3
top_loading	P8	3	Ncam2
top_loading	P8	4	C530008M17Rik
top_loading	P8	5	Zeb2
top_loading	P8	6	Prkg1
top_loading	P8	7	Dach1
top_loading	P8	8	Hdac9
top_loading	P8	9	Enah
top_loading	P8	10	Runx1
top_loading	P8	11	Stxbp6
top_loading	P8	12	Pbx1
top_loading	P8	13	Pim2
top_loading	P8	14	Csgalnact1
top_loading	P8	15	Mecom
top_loading	P8	16	Tbxas1
top_loading	P8	17	Mctp1
top_loading	P8	18	Prkca
top_loading	P8	19	Inpp4b
top_loading	P8	20	Akr1c13
top_loading	P8	21	Angpt1
top_loading	P8	22	Adamts6
top_loading	P8	23	Nedd4l
top_loading	P8	24	St3gal1
top_loading	P8	25	Itga6
top_loading	P8	26	Samd12
top_loading	P8	27	Slc2a3
top_loading	P8	28	Neat1
top_loading	P8	29	Slc8a1
top_loading	P8	30	Slfn2
top_loading	P8	31	Gda
top_loading	P8	32	Lncpint
top_loading	P8	33	Prickle1
top_loading	P8	34	Zbtb20
top_loading	P8	35	Hk2
top_loading	P8	36	Dennd4a
top_loading	P8	37	Mllt3
top_loading	P8	38	Hdac8
top_loading	P8	39	Jarid2
top_loading	P8	40	St6galnac3
top_loading	P8	41	Pvt1
top_loading	P8	42	Malat1
top_loading	P8	43	Selp
top_loading	P8	44	Slc18a2
top_loading	P8	45	Nbea
top_loading	P8	46	Aff1
top_loading	P8	47	Lpp
top_loading	P8	48	Plxnc1
top_loading	P8	49	Rab27b
top_loading	P8	50	B3galt1
top_loading	P8	51	Mycn
top_loading	P8	52	Muc13
top_loading	P8	53	Actb
top_loading	P8	54	Pcdh7
top_loading	P8	55	Pdzk1ip1
top_loading	P8	56	Hacd4
top_loading	P8	57	Cdk6
top_loading	P8	58	Cpq
top_loading	P8	59	Nupr1
top_loading	P8	60	Ifitm1
top_loading	P8	61	Plcl1
top_loading	P8	62	Lrmda
top_loading	P8	63	Fbxl17
top_loading	P8	64	Gab2
top_loading	P8	65	Rpl11
top_loading	P8	66	Lhcgr
top_loading	P8	67	Tmsb4x
top_loading	P8	68	Pde4d
top_loading	P8	69	Jund
top_loading	P8	70	Rps3a1
top_loading	P8	71	Tmcc1
top_loading	P8	72	S100a6
top_loading	P8	73	Rps26
top_loading	P8	74	Bcl2
top_loading	P8	75	Abhd17b
top_loading	P8	76	Pbx3
top_loading	P8	77	Xbp1
top_loading	P8	78	Gng11
top_loading	P8	79	Fau
top_loading	P8	80	Prtn3
top_loading	P8	81	Aldoa
top_loading	P8	82	Trpc6
top_loading	P8	83	Pim1
top_loading	P8	84	Rpl39
top_loading	P8	85	Ppia
top_loading	P8	86	Rps15a
top_loading	P8	87	Serpina3g
top_loading	P8	88	Palld
top_loading	P8	89	Gata2
top_loading	P8	90	Ly6a
top_loading	P8	91	Eps8
top_loading	P8	92	Grb10
top_loading	P8	93	Exoc6b
top_loading	P8	94	Timp3
top_loading	P8	95	Bach2
top_loading	P8	96	Rftn1
top_loading	P8	97	Galnt6
top_loading	P8	98	Ppp1r9a
top_loading	P8	99	Eno1
top_loading	P8	100	Slamf1
specific	P1	1	Adgrl4
specific	P1	2	Hlf
specific	P1	3	Gimap6
specific	P1	4	Mir99ahg
specific	P1	5	Itsn1
specific	P1	6	2610307P16Rik
specific	P1	7	Parp8
specific	P1	8	Il15
specific	P1	9	Nrxn1
specific	P1	10	Ypel3
specific	P1	11	Procr
specific	P1	12	Rora
specific	P1	13	Cnrip1
specific	P1	14	Ltb
specific	P1	15	Rnf220
specific	P1	16	Ly6a
specific	P1	17	Runx2
specific	P1	18	Fmnl2
specific	P1	19	Arid5b
specific	P1	20	Sox4
specific	P1	21	Alcam
specific	P1	22	Klf12
specific	P1	23	Evi5
specific	P1	24	Camk2d
specific	P1	25	Rbm47
specific	P1	26	Tcf7l2
specific	P1	27	Klhl24
specific	P1	28	Mecom
specific	P1	29	Thsd1
specific	P1	30	Ccser1
specific	P1	31	Calcrl
specific	P1	32	Nkx2-3
specific	P1	33	Zbtb20
specific	P1	34	Ikzf2
specific	P1	35	Crebrf
specific	P1	36	Zfp608
specific	P1	37	Ramp1
specific	P1	38	Car2
specific	P1	39	Tox
specific	P1	40	Prdm16
specific	P1	41	Samd12
specific	P1	42	Gstm1
specific	P1	43	Elk3
specific	P1	44	Cpq
specific	P1	45	Bach2
specific	P1	46	2610035D17Rik
specific	P1	47	Arhgap15
specific	P1	48	Ypel2
specific	P1	49	Cyyr1
specific	P1	50	Cd53
specific	P1	51	Hdac9
specific	P1	52	Lsp1
specific	P1	53	Emb
specific	P1	54	Dlg2
specific	P1	55	Cradd
specific	P1	56	Dhrs3
specific	P1	57	Tecpr1
specific	P1	58	Ncam2
specific	P1	59	Fgd5
specific	P1	60	Cd27
specific	P1	61	Pik3ip1
specific	P1	62	Nfia
specific	P1	63	2410006H16Rik
specific	P1	64	Ern1
specific	P1	65	Selenop
specific	P1	66	Lbp
specific	P1	67	P2rx7
specific	P1	68	Mettl7a1
specific	P1	69	Ifitm1
specific	P1	70	Neurl3
specific	P1	71	Myo1f
specific	P1	72	Ablim1
specific	P1	73	Hoxa9
specific	P1	74	Lrmda
specific	P1	75	Myl10
specific	P1	76	Arhgap32
specific	P1	77	Anxa1
specific	P1	78	Shisa5
specific	P1	79	Crispld1
specific	P1	80	Gas5
specific	P1	81	Plscr4
specific	P1	82	Fau
specific	P1	83	Slc12a6
specific	P1	84	Pqlc3
specific	P1	85	Csgalnact1
specific	P1	86	Atp10a
specific	P1	87	Rps3a1
specific	P1	88	Rpl11
specific	P1	89	Rps15a
specific	P1	90	Slc25a27
specific	P1	91	Zfhx3
specific	P1	92	Laptm4b
specific	P1	93	Malat1
specific	P1	94	Ctxn1
specific	P1	95	Mllt3
specific	P1	96	Rps26
specific	P1	97	Bcl9
specific	P1	98	Rpl39
specific	P1	99	Hgf
specific	P1	100	Pnpla7
specific	P2	1	Akr1c13
specific	P2	2	Fdps
specific	P2	3	S100a4
specific	P2	4	Nop10
specific	P2	5	Fabp5
specific	P2	6	Dbi
specific	P2	7	Nme1
specific	P2	8	Cycs
specific	P2	9	Atp5g1
specific	P2	10	Srm
specific	P2	11	Slc25a5
specific	P2	12	Ndufa4
specific	P2	13	S100a11
specific	P2	14	Ranbp1
specific	P2	15	Idi1
specific	P2	16	Txn1
specific	P2	17	Ifitm1
specific	P2	18	Ppia
specific	P2	19	Gem
specific	P2	20	Id1
specific	P2	21	Actb
specific	P2	22	Tmsb4x
specific	P2	23	S100a6
specific	P2	24	Alyref
specific	P2	25	Gm47283
specific	P2	26	Rpl11
specific	P2	27	Rps15a
specific	P2	28	Snhg4
specific	P2	29	Uqcrh
specific	P2	30	Marcksl1
specific	P2	31	Cd48
specific	P2	32	Msmo1
specific	P2	33	Rps3a1
specific	P2	34	H2afz
specific	P2	35	Hmgcs1
specific	P2	36	Rps26
specific	P2	37	Dut
specific	P2	38	Fau
specific	P2	39	Serpina3g
specific	P2	40	Rpl39
specific	P2	41	Stmn1
specific	P2	42	Mt1
specific	P2	43	Slfn2
specific	P2	44	Ubb
specific	P2	45	Akr1c12
specific	P2	46	Hmgb3
specific	P2	47	Mtmr9
specific	P2	48	Tpi1
specific	P2	49	Aldoa
specific	P2	50	Xbp1
specific	P2	51	Malat1
specific	P2	52	Eif4ebp1
specific	P2	53	Pgk1
specific	P2	54	Enah
specific	P2	55	Mycn
specific	P2	56	Ctla2a
specific	P2	57	Pim2
specific	P2	58	Pde4d
specific	P2	59	Angpt1
specific	P2	60	Emilin2
specific	P2	61	Cox4i2
specific	P2	62	Pim1
specific	P2	63	Tgfbr3
specific	P2	64	Stxbp6
specific	P2	65	Fkbp11
specific	P2	66	Tipin
specific	P2	67	Ldlr
specific	P2	68	Nkg7
specific	P2	69	Gm5111
specific	P2	70	Psph
specific	P2	71	Mcm6
specific	P2	72	Jund
specific	P2	73	Gas5
specific	P2	74	Jpt1
specific	P2	75	Slbp
specific	P2	76	Hmgb2
specific	P2	77	Runx1
specific	P2	78	Gimap5
specific	P2	79	Sox4
specific	P2	80	Tuba1b
specific	P2	81	Basp1
specific	P2	82	Cdk6
specific	P2	83	Tubb5
specific	P2	84	Pcna
specific	P2	85	Myc
specific	P2	86	Car2
specific	P2	87	Bex6
specific	P2	88	Cux1
specific	P2	89	Kcnq5
specific	P2	90	Podxl
specific	P2	91	Cish
specific	P2	92	Bcl2
specific	P2	93	Rnf220
specific	P2	94	Abhd17b
specific	P2	95	Mecom
specific	P2	96	Ier2
specific	P2	97	Tubb4b
specific	P2	98	Arl6ip1
specific	P2	99	Hip1
specific	P2	100	Eno1
specific	P3	1	Ube2c
specific	P3	2	Nusap1
specific	P3	3	Cenpf
specific	P3	4	Hmmr
specific	P3	5	Cenpa
specific	P3	6	Prc1
specific	P3	7	Ccnb1
specific	P3	8	Tpx2
specific	P3	9	Birc5
specific	P3	10	Cenpe
specific	P3	11	Cdc20
specific	P3	12	Cdca8
specific	P3	13	Ccnb2
specific	P3	14	Aurka
specific	P3	15	Plk1
specific	P3	16	Mki67
specific	P3	17	Kif11
specific	P3	18	Cdca3
specific	P3	19	Ccna2
specific	P3	20	Lockd
specific	P3	21	Kif23
specific	P3	22	Top2a
specific	P3	23	H2afx
specific	P3	24	Knl1
specific	P3	25	Incenp
specific	P3	26	Pttg1
specific	P3	27	Cdk1
specific	P3	28	Cks2
specific	P3	29	Tuba1c
specific	P3	30	Tubb4b
specific	P3	31	Kif20b
specific	P3	32	Ect2
specific	P3	33	Ckap5
specific	P3	34	Cenpp
specific	P3	35	Smc2
specific	P3	36	Kif15
specific	P3	37	Hist1h1b
specific	P3	38	Neil3
specific	P3	39	Pbk
specific	P3	40	Smc4
specific	P3	41	Spc24
specific	P3	42	Hist1h2ae
specific	P3	43	Fbxo5
specific	P3	44	Tuba1b
specific	P3	45	Jpt1
specific	P3	46	Diaph3
specific	P3	47	H1f0
specific	P3	48	Cep128
specific	P3	49	Hmgb2
specific	P3	50	Arl6ip1
specific	P3	51	H1fx
specific	P3	52	Gas2l3
specific	P3	53	Rad51b
specific	P3	54	Hist1h1e
specific	P3	55	Pclaf
specific	P3	56	Tubb5
specific	P3	57	Hmgb3
specific	P3	58	Sun2
specific	P3	59	Gm49980
specific	P3	60	Gtdc1
specific	P3	61	Mamdc2
specific	P3	62	Kansl1l
specific	P3	63	Sil1
specific	P3	64	Bnip3
specific	P3	65	Rad51ap1
specific	P3	66	Pbx1
specific	P3	67	Klf6
specific	P3	68	Hist1h1c
specific	P3	69	C430049B03Rik
specific	P3	70	Ocrl
specific	P3	71	Gtpbp2
specific	P3	72	Anxa1
specific	P3	73	Gm4258
specific	P3	74	Gfi1b
specific	P3	75	Dach1
specific	P3	76	Dnajc6
specific	P3	77	Kctd1
specific	P3	78	Mettl27
specific	P3	79	Gmnn
specific	P3	80	Enox2
specific	P3	81	Aldh1a1
specific	P3	82	Slc22a3
specific	P3	83	Xrcc4
specific	P3	84	Slc7a8
specific	P3	85	4930402H24Rik
specific	P3	86	Zc3h6
specific	P3	87	Rab27b
specific	P3	88	Stmn1
specific	P3	89	Cradd
specific	P3	90	Muc13
specific	P3	91	Usp40
specific	P3	92	Hacd4
specific	P3	93	Brip1os
specific	P3	94	Sh3kbp1
specific	P3	95	Slamf1
specific	P3	96	Id2
specific	P3	97	Pecam1
specific	P3	98	Car2
specific	P3	99	Exoc6b
specific	P3	100	Tyms
specific	P4	1	Trib3
specific	P4	2	Nupr1
specific	P4	3	Snhg12
specific	P4	4	Hsd17b1
specific	P4	5	5430416N02Rik
specific	P4	6	Atf5
specific	P4	7	Snhg1
specific	P4	8	Cebpb
specific	P4	9	Mthfd2
specific	P4	10	Asns
specific	P4	11	Zfas1
specific	P4	12	Atf4
specific	P4	13	Psph
specific	P4	14	Fam129a
specific	P4	15	Herpud1
specific	P4	16	Ddit3
specific	P4	17	Soat2
specific	P4	18	2410006H16Rik
specific	P4	19	1110038B12Rik
specific	P4	20	Snhg5
specific	P4	21	Slc7a11
specific	P4	22	Eif4ebp1
specific	P4	23	Chac1
specific	P4	24	Snhg16
specific	P4	25	Gas5
specific	P4	26	Txnip
specific	P4	27	Angptl6
specific	P4	28	Serp1
specific	P4	29	Cebpg
specific	P4	30	Srm
specific	P4	31	P2rx3
specific	P4	32	Snhg15
specific	P4	33	Bbc3
specific	P4	34	Ier2
specific	P4	35	Jund
specific	P4	36	Grb10
specific	P4	37	Cd69
specific	P4	38	Xbp1
specific	P4	39	Cytip
specific	P4	40	Ppp1r15a
specific	P4	41	Gtpbp2
specific	P4	42	Trp53cor1
specific	P4	43	Pycr1
specific	P4	44	H1f0
specific	P4	45	Cox6a2
specific	P4	46	Rps3a1
specific	P4	47	Malat1
specific	P4	48	Rps15a
specific	P4	49	Bcat1
specific	P4	50	Rhbdd1
specific	P4	51	Ranbp1
specific	P4	52	Prkn
specific	P4	53	Fau
specific	P4	54	Slc7a5
specific	P4	55	Aldh1l2
specific	P4	56	Abhd17b
specific	P4	57	Sqstm1
specific	P4	58	Rpl39
specific	P4	59	Tm6sf1
specific	P4	60	Rps26
specific	P4	61	Samsn1
specific	P4	62	Ubb
specific	P4	63	Pim1
specific	P4	64	Usp40
specific	P4	65	H2-M3
specific	P4	66	Id1
specific	P4	67	Ppia
specific	P4	68	Actb
specific	P4	69	Rpl11
specific	P4	70	H2afz
specific	P4	71	Nme1
specific	P4	72	Alyref
specific	P4	73	Fos
specific	P4	74	Dennd4a
specific	P4	75	Atp5g1
specific	P4	76	Slc25a5
specific	P4	77	Gdf15
specific	P4	78	Tmsb4x
specific	P4	79	Ifitm1
specific	P4	80	Fkbp11
specific	P4	81	Uba5
specific	P4	82	Cars
specific	P4	83	Acot2
specific	P4	84	Lat
specific	P4	85	Nfkbiz
specific	P4	86	2410002F23Rik
specific	P4	87	Gab2
specific	P4	88	Creb5
specific	P4	89	Gt(ROSA)26Sor
specific	P4	90	Slc7a1
specific	P4	91	Kdm6b
specific	P4	92	Gm41556
specific	P4	93	Gpt2
specific	P4	94	Fhit
specific	P4	95	Glrp1
specific	P4	96	Mir142hg
specific	P4	97	Lyl1
specific	P4	98	Jdp2
specific	P4	99	Pold4
specific	P4	100	Cycs
specific	P5	1	Tespa1
specific	P5	2	4930519L02Rik
specific	P5	3	2610307P16Rik
specific	P5	4	Nkg7
specific	P5	5	Slc22a3
specific	P5	6	Cd48
specific	P5	7	Cdk6
specific	P5	8	Pcdh7
specific	P5	9	Lat2
specific	P5	10	Adgrg3
specific	P5	11	Serpinb1a
specific	P5	12	Dnajc6
specific	P5	13	Maml3
specific	P5	14	Plac8
specific	P5	15	Ramp1
specific	P5	16	Scin
specific	P5	17	Cd34
specific	P5	18	Clec4e
specific	P5	19	Arhgap15
specific	P5	20	Nrxn1
specific	P5	21	Dach1
specific	P5	22	Sox4
specific	P5	23	Gm15657
specific	P5	24	Fcer1g
specific	P5	25	Bin1
specific	P5	26	Fam117a
specific	P5	27	Cpa3
specific	P5	28	Mir142hg
specific	P5	29	Ndrg1
specific	P5	30	Bcl2
specific	P5	31	Kctd1
specific	P5	32	Ikzf2
specific	P5	33	Gm4258
specific	P5	34	Slco3a1
specific	P5	35	Pecam1
specific	P5	36	Gzmb
specific	P5	37	Cd37
specific	P5	38	A630072M18Rik
specific	P5	39	Usp40
specific	P5	40	Itga2b
specific	P5	41	Cd244a
specific	P5	42	Cux1
specific	P5	43	Gm16599
specific	P5	44	Tap2
specific	P5	45	Klhl24
specific	P5	46	Foxo3
specific	P5	47	Car2
specific	P5	48	Kdm5b
specific	P5	49	Cd300a
specific	P5	50	Emilin2
specific	P5	51	Mctp1
specific	P5	52	Bex6
specific	P5	53	Mdga1
specific	P5	54	Angpt1
specific	P5	55	I730030J21Rik
specific	P5	56	Mxd4
specific	P5	57	2410006H16Rik
specific	P5	58	Pde4d
specific	P5	59	Runx1
specific	P5	60	Muc13
specific	P5	61	Myc
specific	P5	62	Mtmr9
specific	P5	63	Zbtb20
specific	P5	64	Tmsb4x
specific	P5	65	Cdc14a
specific	P5	66	H2-DMa
specific	P5	67	Anxa1
specific	P5	68	Lrmda
specific	P5	69	Plek
specific	P5	70	Malat1
specific	P5	71	Tox
specific	P5	72	Rab31
specific	P5	73	Ddx6
specific	P5	74	C030034L19Rik
specific	P5	75	Rps26
specific	P5	76	Hmgb3
specific	P5	77	Neat1
specific	P5	78	Rpl39
specific	P5	79	Rpl11
specific	P5	80	Fau
specific	P5	81	Gas5
specific	P5	82	Actb
specific	P5	83	Fbxo7
specific	P5	84	Sh3kbp1
specific	P5	85	Stmn1
specific	P5	86	Rps3a1
specific	P5	87	Gm29946
specific	P5	88	Slc18a2
specific	P5	89	Rnf180
specific	P5	90	Rps15a
specific	P5	91	Inpp4b
specific	P5	92	Pim1
specific	P5	93	Ctla2a
specific	P5	94	Pf4
specific	P5	95	Ppia
specific	P5	96	St6galnac3
specific	P5	97	Arhgap6
specific	P5	98	Med12l
specific	P5	99	Clnk
specific	P5	100	1110038B12Rik
specific	P6	1	Atad2
specific	P6	2	Pola1
specific	P6	3	Hells
specific	P6	4	Rad51b
specific	P6	5	Lig1
specific	P6	6	Rad51ap1
specific	P6	7	Pclaf
specific	P6	8	Tk1
specific	P6	9	Rrm2
specific	P6	10	Gmnn
specific	P6	11	Mcm4
specific	P6	12	Hist1h1b
specific	P6	13	Pcna
specific	P6	14	Top2a
specific	P6	15	Tyms
specific	P6	16	Tipin
specific	P6	17	Cep128
specific	P6	18	Diaph3
specific	P6	19	Mcm6
specific	P6	20	Cenpp
specific	P6	21	Spc24
specific	P6	22	Smc2
specific	P6	23	Slbp
specific	P6	24	Kif15
specific	P6	25	Pbk
specific	P6	26	Fbxo5
specific	P6	27	Neil3
specific	P6	28	Smc4
specific	P6	29	Dut
specific	P6	30	Brip1os
specific	P6	31	Pard3b
specific	P6	32	Gm47283
specific	P6	33	Mki67
specific	P6	34	Plcb1
specific	P6	35	Slc8a1
specific	P6	36	Knl1
specific	P6	37	Tuba1b
specific	P6	38	Cdk1
specific	P6	39	Incenp
specific	P6	40	Macrod2
specific	P6	41	Hist1h2ae
specific	P6	42	Pcdh7
specific	P6	43	Hmgb2
specific	P6	44	Hist1h1e
specific	P6	45	Birc5
specific	P6	46	Atp10a
specific	P6	47	Adgrl2
specific	P6	48	Kif20b
specific	P6	49	Ung
specific	P6	50	St6galnac3
specific	P6	51	Jazf1
specific	P6	52	Ube2e2
specific	P6	53	Cdca8
specific	P6	54	Slco3a1
specific	P6	55	Atrnl1
specific	P6	56	Herc6
specific	P6	57	Prkg1
specific	P6	58	Kif11
specific	P6	59	Immp2l
specific	P6	60	Kcnq5
specific	P6	61	Runx2
specific	P6	62	Nbea
specific	P6	63	Pbx3
specific	P6	64	Wwox
specific	P6	65	Stmn1
specific	P6	66	Tpx2
specific	P6	67	5730522E02Rik
specific	P6	68	Ahcyl2
specific	P6	69	Nedd4l
specific	P6	70	E130307A14Rik
specific	P6	71	Zfp521
specific	P6	72	Arhgap32
specific	P6	73	Alyref
specific	P6	74	B3galt1
specific	P6	75	Slc7a1
specific	P6	76	Rb1
specific	P6	77	Tespa1
specific	P6	78	H2afx
specific	P6	79	Gm26917
specific	P6	80	Hs6st2
specific	P6	81	Lrp12
specific	P6	82	Arhgap6
specific	P6	83	Hdac8
specific	P6	84	Camkmt
specific	P6	85	Tubb4b
specific	P6	86	Ppp1r9a
specific	P6	87	Foxo3
specific	P6	88	Inpp4b
specific	P6	89	Dclk2
specific	P6	90	Sesn1
specific	P6	91	Tmtc2
specific	P6	92	Samd12
specific	P6	93	Enox2
specific	P6	94	Mecom
specific	P6	95	Camk2d
specific	P6	96	Csgalnact1
specific	P6	97	Nrxn1
specific	P6	98	Tubb5
specific	P6	99	Lockd
specific	P6	100	Slc6a15
specific	P7	1	Creb5
specific	P7	2	Myl10
specific	P7	3	Ankrd37
specific	P7	4	Tgm2
specific	P7	5	Bhlhe40
specific	P7	6	Jdp2
specific	P7	7	Fyb2
specific	P7	8	Aldoc
specific	P7	9	Bnip3
specific	P7	10	Eno1
specific	P7	11	Gt(ROSA)26Sor
specific	P7	12	Ier3
specific	P7	13	Timp3
specific	P7	14	Fads2
specific	P7	15	Trpc6
specific	P7	16	Egln3
specific	P7	17	Socs3
specific	P7	18	Csf3r
specific	P7	19	Junb
specific	P7	20	Fos
specific	P7	21	Padi4
specific	P7	22	Ltb
specific	P7	23	Prtn3
specific	P7	24	Nol4l
specific	P7	25	Plac8
specific	P7	26	Fmnl2
specific	P7	27	P4ha1
specific	P7	28	Tpi1
specific	P7	29	Ern1
specific	P7	30	Pgk1
specific	P7	31	Egr1
specific	P7	32	Adrb2
specific	P7	33	Arhgap6
specific	P7	34	Gm15283
specific	P7	35	Aldoa
specific	P7	36	Fbxo7
specific	P7	37	Jun
specific	P7	38	Plek
specific	P7	39	Igfbp7
specific	P7	40	Pf4
specific	P7	41	Ddx6
specific	P7	42	Lef1
specific	P7	43	Ier2
specific	P7	44	Samd5
specific	P7	45	Gbp6
specific	P7	46	Thbs1
specific	P7	47	Plxna4
specific	P7	48	Nfkbia
specific	P7	49	Bace2
specific	P7	50	Slc16a3
specific	P7	51	Dennd4a
specific	P7	52	Lrp12
specific	P7	53	Nos1ap
specific	P7	54	Rftn1
specific	P7	55	Jund
specific	P7	56	Adgre5
specific	P7	57	Prkaa2
specific	P7	58	Isg20
specific	P7	59	Gimap5
specific	P7	60	AA467197
specific	P7	61	Scn1b
specific	P7	62	Pim1
specific	P7	63	Ppp1r15a
specific	P7	64	Klf2
specific	P7	65	Sorcs1
specific	P7	66	Slc6a13
specific	P7	67	Pgr
specific	P7	68	Uqcrh
specific	P7	69	Pglyrp1
specific	P7	70	Ctla2a
specific	P7	71	Ebi3
specific	P7	72	Fkbp11
specific	P7	73	Shisa5
specific	P7	74	Selp
specific	P7	75	Anxa6
specific	P7	76	Btg2
specific	P7	77	Gm16754
specific	P7	78	5031439G07Rik
specific	P7	79	Cux1
specific	P7	80	Jarid2
specific	P7	81	Unc93b1
specific	P7	82	Aff4
specific	P7	83	Ctsf
specific	P7	84	Slc13a2
specific	P7	85	Als2cl
specific	P7	86	Msmo1
specific	P7	87	Pou2f2
specific	P7	88	Gimap6
specific	P7	89	Ifi27
specific	P7	90	H2-Ob
specific	P7	91	Maff
specific	P7	92	Lst1
specific	P7	93	Malat1
specific	P7	94	Npas2
specific	P7	95	Tnip3
specific	P7	96	Fau
specific	P7	97	Gbp4
specific	P7	98	Dusp2
specific	P7	99	Emilin2
specific	P7	100	Slc2a3
specific	P8	1	Ncam2
specific	P8	2	Med12l
specific	P8	3	Tgfbr3
specific	P8	4	C530008M17Rik
specific	P8	5	Zeb2
specific	P8	6	Pdzk1ip1
specific	P8	7	Pim2
specific	P8	8	Lhcgr
specific	P8	9	Enah
specific	P8	10	Stxbp6
specific	P8	11	Plxnc1
specific	P8	12	Prkg1
specific	P8	13	Adamts6
specific	P8	14	Plcl1
specific	P8	15	Cd38
specific	P8	16	Itga6
specific	P8	17	Prickle1
specific	P8	18	Hk2
specific	P8	19	Hdac9
specific	P8	20	Slc8a1
specific	P8	21	Tbxas1
specific	P8	22	B3galt1
specific	P8	23	Palld
specific	P8	24	Slamf1
specific	P8	25	Pbx1
specific	P8	26	Prkca
specific	P8	27	Gda
specific	P8	28	Dach1
specific	P8	29	Rhoj
specific	P8	30	Lpp
specific	P8	31	Nedd4l
specific	P8	32	Cpne8
specific	P8	33	Slfn2
specific	P8	34	Ecm1
specific	P8	35	Il4
specific	P8	36	Clu
specific	P8	37	Csgalnact1
specific	P8	38	Hacd4
specific	P8	39	Slc18a2
specific	P8	40	Apoe
specific	P8	41	Nbea
specific	P8	42	Selp
specific	P8	43	Rab27b
specific	P8	44	Inpp4b
specific	P8	45	Esam
specific	P8	46	Lncpint
specific	P8	47	St3gal1
specific	P8	48	Eps8
specific	P8	49	Jarid2
specific	P8	50	Cpq
specific	P8	51	Mllt3
specific	P8	52	Gng11
specific	P8	53	Runx1
specific	P8	54	Gm10419
specific	P8	55	Akr1c13
specific	P8	56	Ppp1r9a
specific	P8	57	Id2
specific	P8	58	Epha5
specific	P8	59	Prkcq
specific	P8	60	Aff1
specific	P8	61	Slc2a3
specific	P8	62	Hdac8
specific	P8	63	Tmcc1
specific	P8	64	Chd7
specific	P8	65	Pvt1
specific	P8	66	Mctp1
specific	P8	67	Nupr1
specific	P8	68	Aldh1a1
specific	P8	69	Exoc6b
specific	P8	70	Mecom
specific	P8	71	Neat1
specific	P8	72	Cish
specific	P8	73	C430049B03Rik
specific	P8	74	Zfp521
specific	P8	75	Socs1
specific	P8	76	Gulp1
specific	P8	77	Grb10
specific	P8	78	St6galnac3
specific	P8	79	Timp3
specific	P8	80	Hivep3
specific	P8	81	Mycn
specific	P8	82	Samd12
specific	P8	83	Cdc14a
specific	P8	84	Gata2
specific	P8	85	Xkr6
specific	P8	86	Pbx3
specific	P8	87	Bach2
specific	P8	88	Prex2
specific	P8	89	Htr2a
specific	P8	90	Ago3
specific	P8	91	Bicdl1
specific	P8	92	Fbxl17
specific	P8	93	Galnt6
specific	P8	94	Dennd4a
specific	P8	95	Ly6a
specific	P8	96	Deptor
specific	P8	97	Pcdh7
specific	P8	98	Bcl2
specific	P8	99	Sorbs2
specific	P8	100	Ccdc102a
