## Supplemental Table 6 for "ChronoClone links temporal clonal behavior to lineage output and mutation responses": S6_Representative_genes.csv

program	gene	display_order	loading	normalized_loading	loading_rank	specificity	specificity_rank
P1	Hlf	1	2.5627793503833294	0.005674283160826167	3	0.003202118230176259	2
P1	Mecom	2	2.27842329515729	0.0050446867128889974	7	0.0009481184584250766	28
P1	Procr	3	0.8108400583355918	0.0017952915409782616	166	0.0013752793023036037	11
P2	Nop10	1	2.489083772972202	0.009427662880992085	2	0.0037531400691530868	4
P2	Fdps	2	1.9572509605794524	0.007413290958788102	27	0.003805513615275676	2
P2	Ndufa4	3	2.31890909633949	0.008783108647986376	12	0.003246144568318129	12
P3	Ube2c	1	3.7491203375834714	0.013505660354913933	1	0.012021944218329169	1
P3	Ccnb1	2	2.2788221199579475	0.008209125018711605	20	0.007711475410259835	7
P3	Cenpf	3	2.942172843494604	0.010598749453665617	6	0.010072329277536374	3
P4	Atf4	1	2.1987181076162603	0.007015143785016418	14	0.0032827518800675024	12
P4	Trib3	2	2.3756453546691874	0.007579640922354782	9	0.006846430963905224	1
P4	Asns	3	2.0838991694217412	0.006648806982728144	17	0.0036922445129408616	10
P5	Cdk6	1	2.5557246006728622	0.0068075198671730995	1	0.0020421353452098143	7
P5	Cd48	2	1.9765115844825667	0.005264707267567261	11	0.0023542859224860192	6
P5	Nkg7	3	2.045174570286573	0.005447600463444914	8	0.0025076186804073148	4
P6	Pola1	1	3.7580075790034906	0.01100558614632957	2	0.007047537691861755	2
P6	Mcm4	2	2.8638342475508036	0.00838693745492311	12	0.00524261961813362	11
P6	Rad51b	3	4.0319279949717455	0.011807781105174345	1	0.006725603619539525	4
P7	Pgk1	1	1.859166028322347	0.006219812469072213	3	0.0013611979232163976	30
P7	Bnip3	2	1.5788685311932718	0.005282081335255003	10	0.0020425622563568675	9
P7	Egln3	3	0.9843198868135804	0.0032930276329776824	60	0.001685142583856131	16
P8	Pbx1	1	2.328131223436486	0.004756917494088048	12	0.0013115631694651298	25
P8	Zeb2	2	2.78260260089362	0.005685508985935762	5	0.001915408829781528	5
P8	Tgfbr3	3	3.174958460296242	0.006487183922774305	2	0.002742839367273055	3
